# The co-receptors *Orco* and *Ir8a* are required for coordinated expression of chemosensory genes in the antennae of the yellow fever mosquito, *Aedes aegypti*

**DOI:** 10.1101/2025.04.23.650034

**Authors:** Matthew M. Cooke, Michael S. Chembars, R. Jason Pitts

## Abstract

Olfaction has been extensively studied in the yellow fever mosquito, *Aedes aegypti*. This species uses its sense of smell to find blood hosts and other resources, contributing to its impact as a vector for human pathogens. Two major families of protein-coding genes, the odorant receptors (*Ors*) and the ionotropic receptors (*Irs*), provide the mosquito with sensitivities to distinct classes of volatile compounds in the antennae. Individual tuning receptors in both families require co-receptors for functionality, *Orco* for all *Ors*, and *Ir8a* for many *Irs*, especially ones that are involved in carboxylic acid detection. In *Drosophila melanogaster*, disruptions of *Orco* or *Ir8a* impair receptor function, tuning receptor expression, and membrane localization, leading to general anosmia. We reasoned that *Orco* and *Ir8a* might also be important for coordinated chemosensory receptor expression in the antennal sensory neurons of *Ae. aegypti*. To test this, we performed RNAseq and differential expression analysis in wild type versus *Orco*^−/−^ and *Ir8a*^−/−^ mutant adult female antennae. Our analyses revealed *Or* and *Ir* tuning receptors are broadly under-expressed in *Orco*^−/−^ mutants, while a subset of tuning *Irs* are under-expressed in *Ir8a* mutants. Other chemosensory and non-chemosensory genes are also dysregulated in these mutants. Further, we identify differentially expressed transcription factors including homologs of the *Drosophila melanogaster Mip120* gene. These data suggest a previously unknown pleiotropic role for the *Orco* and *Ir8a* co-receptors in the coordination of expression of chemosensory receptors within the antennae of *Ae. aegypti* by participating in a feedback loop involving *amos* and members of the *MMB/dREAM* complex.

**Simple Summary:** Mosquitoes have an exquisite olfactory system, with which they locate bloodmeal hosts, nectar sources, and sites for egg-laying. Elucidating the mechanisms that underlie the perception of and response to chemicals in the environment is crucial for our understanding of the biology of mosquitoes that are vectors of many deadly pathogens. Olfaction is primarily mediated by large families of odorant receptors and ionotropic receptors, collectively encoding more than 200 tuning receptors, each of which recognizes one or more volatile odorants. As ligand-gated ion channels, tuning receptors of each family form complexes with the Odorant receptor co-receptor (*Orco*), or one of few Ionotropic receptor co-receptors (*Irco*), respectively. In this study, we evaluated the hypothesis that co-receptors are necessary for tuning receptor expression. To this end, we compared antennal transcriptomes of wild type adult female *Aedes aegypti* with *Orco*^−/−^ and *Ir8a*^−/−^ mutant strains. We show that the tuning receptor transcripts in the antennae are broadly dysregulated in both mutants. We discuss two possible explanations for these observations and suggest ways this knowledge can be applied to vector control strategies.

Graphical Abstract
