## Supplementary Files 1-18 for "The co-receptors *Orco* and *Ir8a* are required for coordinated expression of chemosensory genes in the antennae of the yellow fever mosquito, *Aedes aegypti*": Supplementary 15□ Orco_DN_GO_Enrichment_Summary.csv

GO.ID	Term	Annotated	Significant	Expected	classicFisher	Significant_Genes_Count
GO:0004984	olfactory receptor activity	96	42	2.48	1.70733435706092e-42	42
GO:0005549	odorant binding	184	44	4.75	2.57597827562912e-31	44
GO:0004888	transmembrane signaling receptor activity	297	51	7.66	5.77092436459043e-29	51
GO:0038023	signaling receptor activity	322	51	8.31	3.18071284346873e-27	51
GO:0060089	molecular transducer activity	322	51	8.31	3.18071284346873e-27	51
GO:0015276	ligand-gated monoatomic ion channel activity	74	13	1.91	3.9218114425179e-08	13
GO:0022834	ligand-gated channel activity	74	13	1.91	3.9218114425179e-08	13
GO:0022836	gated channel activity	101	13	2.61	1.66116875451698e-06	13
GO:0015267	channel activity	180	17	4.64	3.43953689848727e-06	17
GO:0022803	passive transmembrane transporter activity	180	17	4.64	3.43953689848727e-06	17
GO:0005216	monoatomic ion channel activity	170	16	4.38	7.06176234340296e-06	16
GO:0004970	glutamate-gated receptor activity	25	5	0.64	0.000378085400940142	5
GO:0008066	glutamate receptor activity	25	5	0.64	0.000378085400940142	5
GO:0015171	amino acid transmembrane transporter activity	25	5	0.64	0.000378085400940142	5
GO:0005342	organic acid transmembrane transporter activity	26	5	0.67	0.000458403693422418	5
GO:0046943	carboxylic acid transmembrane transporter activity	26	5	0.67	0.000458403693422418	5
GO:0008514	organic anion transmembrane transporter activity	28	5	0.72	0.000656815264630501	5
GO:0004497	monooxygenase activity	162	12	4.18	0.000939619304300443	12
GO:0015075	monoatomic ion transmembrane transporter activity	286	17	7.38	0.00109729357965274	17
GO:0022824	transmitter-gated monoatomic ion channel activity	35	5	0.9	0.00187464644774511	5
GO:0022835	transmitter-gated channel activity	35	5	0.9	0.00187464644774511	5
GO:0008237	metallopeptidase activity	155	11	4	0.00215041261180004	11
GO:0030594	neurotransmitter receptor activity	37	5	0.95	0.00241452608429312	5
GO:0016705	oxidoreductase activity, acting on paired donors, with incorporation or reduction of molecular oxygen	186	12	4.8	0.00304358827063308	12
GO:0005506	iron ion binding	193	12	4.98	0.00410948112652504	12
