## Supplementary Files 1-18 for "The co-receptors *Orco* and *Ir8a* are required for coordinated expression of chemosensory genes in the antennae of the yellow fever mosquito, *Aedes aegypti*": Supplementary 16□ Orco_UP_GO_Enrichment_Summary.csv

GO.ID	Term	Annotated	Significant	Expected	classicFisher	Significant_Genes_Count
GO:0004252	serine-type endopeptidase activity	320	28	10.33	1.2272741421993e-06	28
GO:0004175	endopeptidase activity	441	33	14.23	4.33755346377953e-06	33
GO:0008236	serine-type peptidase activity	345	28	11.14	5.38383202726753e-06	28
GO:0017171	serine hydrolase activity	345	28	11.14	5.38383202726753e-06	28
GO:0008233	peptidase activity	603	39	19.46	1.81420523355897e-05	39
GO:0003824	catalytic activity	3385	141	109.25	1.91189735925565e-05	141
GO:0016787	hydrolase activity	1433	72	46.25	3.26931758961194e-05	72
GO:0016705	oxidoreductase activity, acting on paired donors, with incorporation or reduction of molecular oxygen	186	15	6	0.000956753717125263	15
GO:0042302	structural constituent of cuticle	190	14	6.13	0.0032688665049814	14
GO:0016829	lyase activity	95	9	3.07	0.00342978110559523	9
GO:0030246	carbohydrate binding	78	8	2.52	0.00349850679315315	8
