## Supplementary Files 1-18 for "The co-receptors *Orco* and *Ir8a* are required for coordinated expression of chemosensory genes in the antennae of the yellow fever mosquito, *Aedes aegypti*": Supplementary 17□ Ir8a_DN_GO_Enrichment_Summary.csv

GO.ID	Term	Annotated	Significant	Expected	classicFisher	Significant_Genes_Count
GO:0015276	ligand-gated monoatomic ion channel activity	74	10	1.17	2.02184921311194e-07	10
GO:0022834	ligand-gated channel activity	74	10	1.17	2.02184921311194e-07	10
GO:0005216	monoatomic ion channel activity	170	13	2.69	2.41935279715259e-06	13
GO:0022836	gated channel activity	101	10	1.6	3.78155359028012e-06	10
GO:0015267	channel activity	180	13	2.84	4.57600882814307e-06	13
GO:0022803	passive transmembrane transporter activity	180	13	2.84	4.57600882814307e-06	13
GO:0004984	olfactory receptor activity	96	9	1.52	1.84702821889043e-05	9
GO:0005549	odorant binding	184	12	2.91	3.04672207702896e-05	12
GO:0015020	glucuronosyltransferase activity	25	5	0.4	3.72947489222722e-05	5
GO:0015075	monoatomic ion transmembrane transporter activity	286	14	4.52	0.00015299393721441	14
GO:0008194	UDP-glycosyltransferase activity	39	5	0.62	0.000338779728180665	5
GO:0008237	metallopeptidase activity	155	9	2.45	0.000735338254072236	9
GO:0004888	transmembrane signaling receptor activity	297	13	4.69	0.000777027348528003	13
GO:0038023	signaling receptor activity	322	13	5.09	0.00162781505344913	13
GO:0060089	molecular transducer activity	322	13	5.09	0.00162781505344913	13
GO:0004180	carboxypeptidase activity	35	4	0.55	0.0021236615511896	4
GO:0008233	peptidase activity	603	19	9.53	0.00269094343821425	19
GO:0008235	metalloexopeptidase activity	40	4	0.63	0.00348881706463851	4
