## Supplementary Files 1-18 for "The co-receptors *Orco* and *Ir8a* are required for coordinated expression of chemosensory genes in the antennae of the yellow fever mosquito, *Aedes aegypti*": Supplementary 18□ Ir8a_UP_GO_Enrichment_Summary.csv

GO.ID	Term	Annotated	Significant	Expected	classicFisher	Significant_Genes_Count
GO:0004252	serine-type endopeptidase activity	320	45	12.7	4.18333563450969e-14	45
GO:0008236	serine-type peptidase activity	345	46	13.7	1.56484049362131e-13	46
GO:0017171	serine hydrolase activity	345	46	13.7	1.56484049362131e-13	46
GO:0004175	endopeptidase activity	441	51	17.51	1.854944930971e-12	51
GO:0008233	peptidase activity	603	59	23.94	3.32947584670855e-11	59
GO:0016787	hydrolase activity	1433	97	56.89	1.08615123621216e-08	97
GO:0003824	catalytic activity	3385	180	134.39	3.63602731838268e-08	180
GO:0140096	catalytic activity, acting on a protein	1088	67	43.2	0.000104813770410461	67
GO:0005179	hormone activity	25	6	0.99	0.000347816894752932	6
GO:0016491	oxidoreductase activity	620	42	24.62	0.0003763546197211	42
GO:0016903	oxidoreductase activity, acting on the aldehyde or oxo group of donors	43	7	1.71	0.00136338733434829	7
GO:0008483	transaminase activity	14	4	0.56	0.00177687703643214	4
GO:0061783	peptidoglycan muralytic activity	14	4	0.56	0.00177687703643214	4
GO:0004497	monooxygenase activity	162	15	6.43	0.00188546034176876	15
GO:0030546	signaling receptor activator activity	35	6	1.39	0.00228272785004828	6
GO:0048018	receptor ligand activity	35	6	1.39	0.00228272785004828	6
GO:0016769	transferase activity, transferring nitrogenous groups	15	4	0.6	0.00234803356157453	4
GO:0030545	signaling receptor regulator activity	36	6	1.43	0.00264967216139594	6
GO:0016620	oxidoreductase activity, acting on the aldehyde or oxo group of donors, NAD or NADP as acceptor	37	6	1.47	0.00305914679607522	6
