## Supplementary XSTREME Motif Analysis for "The co-receptors *Orco* and *Ir8a* are required for coordinated expression of chemosensory genes in the antennae of the yellow fever mosquito, *Aedes aegypti*": fimo.tsv

motif_id	motif_alt_id	sequence_name	start	stop	strand	score	p-value	q-value	matched_sequence
2-GAGCACTTCCACA	STREME-2	AAEL008325	178	190	+	25.0309	7.99e-09	0.000694	GAGCACTTCCACA
2-GAGCACTTCCACA	STREME-2	AAEL025845	218	230	+	25.0309	7.99e-09	0.000694	GAGCACTTCCACA
2-GAGCACTTCCACA	STREME-2	AAEL019999	477	489	+	25.0309	7.99e-09	0.000694	GAGCACTTCCACA
2-GAGCACTTCCACA	STREME-2	AAEL013775	777	789	-	25.0309	7.99e-09	0.000694	GAGCACTTCCACA
2-GAGCACTTCCACA	STREME-2	AAEL000206	1208	1220	-	25.0309	7.99e-09	0.000694	GAGCACTTCCACA
2-GAGCACTTCCACA	STREME-2	AAEL022037	1251	1263	-	25.0309	7.99e-09	0.000694	GAGCACTTCCACA
2-GAGCACTTCCACA	STREME-2	AAEL002597	1364	1376	-	25.0309	7.99e-09	0.000694	GAGCACTTCCACA
2-GAGCACTTCCACA	STREME-2	AAEL022932	1402	1414	-	25.0309	7.99e-09	0.000694	GAGCACTTCCACA
2-GAGCACTTCCACA	STREME-2	Or86	1505	1517	+	25.0309	7.99e-09	0.000694	GAGCACTTCCACA
2-GAGCACTTCCACA	STREME-2	AAEL008411	1523	1535	-	25.0309	7.99e-09	0.000694	GAGCACTTCCACA
2-GAGCACTTCCACA	STREME-2	AAEL022676	1538	1550	-	25.0309	7.99e-09	0.000694	GAGCACTTCCACA
2-GAGCACTTCCACA	STREME-2	Ir64a	1579	1591	-	25.0309	7.99e-09	0.000694	GAGCACTTCCACA
2-GAGCACTTCCACA	STREME-2	AAEL008271	427	439	+	22.299	1.29e-08	0.00096	GAGCCCTTCCACA
2-GAGCACTTCCACA	STREME-2	AAEL008252	1662	1674	-	22.299	1.29e-08	0.00096	GAGCCCTTCCACA
2-GAGCACTTCCACA	STREME-2	Ir41b	184	196	+	21.6495	2.58e-08	0.00179	GTGCACTTCCACA
2-GAGCACTTCCACA	STREME-2	AAEL011454	756	768	-	21.3505	5.18e-08	0.00337	GAACACTTCCACA
2-GAGCACTTCCACA	STREME-2	AAEL001644	768	780	-	21.0412	9.37e-08	0.00543	GAGCAATTCCACA
2-GAGCACTTCCACA	STREME-2	AAEL008746	933	945	-	21.0412	9.37e-08	0.00543	GAGCACTTCTACA
2-GAGCACTTCCACA	STREME-2	AAEL027261	1289	1301	+	20.4742	1.25e-07	0.00684	GAGCACTTCAACA
2-GAGCACTTCCACA	STREME-2	AAEL024963	1391	1403	+	20	1.83e-07	0.00951	GAGCACTACCACA
2-GAGCACTTCCACA	STREME-2	AAEL004974	1225	1237	-	19.4845	1.96e-07	0.00971	GAGCACTTCCAAA
2-GAGCACTTCCACA	STREME-2	AAEL024964	506	518	+	18.6186	2.32e-07	0.011	GAACCCTTCCACA
2-GAGCACTTCCACA	STREME-2	AAEL006058	729	741	-	18.0928	2.71e-07	0.0123	AAGCACTTCCACG
2-GAGCACTTCCACA	STREME-2	Ir159	407	419	-	17.7732	3.21e-07	0.0139	CTGCACTTCCACA
2-GAGCACTTCCACA	STREME-2	AAEL000397	994	1006	+	17.5258	4.42e-07	0.0184	AAGCACTTCCAGA
2-GAGCACTTCCACA	STREME-2	AAEL001392	1736	1748	-	17.4536	5.07e-07	0.0203	AAGCAATTCCACA
2-GAGCACTTCCACA	STREME-2	AAEL027610	54	66	-	17.3608	5.65e-07	0.0218	GAACAATTCCACA
2-GAGCACTTCCACA	STREME-2	AAEL019570	1664	1676	+	17.0825	7.01e-07	0.0261	GAGCACTTCCATG
2-GAGCACTTCCACA	STREME-2	AAEL019681	1638	1650	-	16.8866	8.03e-07	0.0289	AAGCATTTCCACA
2-GAGCACTTCCACA	STREME-2	Gr4	173	185	-	16.8041	8.71e-07	0.0303	GTGCAGTTCCACA
2-GAGCACTTCCACA	STREME-2	AAEL008600	1981	1993	-	16.7938	9.13e-07	0.0307	GAACACTTCAACA
2-GAGCACTTCCACA	STREME-2	AAEL012103	939	951	-	16.3093	1.36e-06	0.0428	GAGCACTTTTACA
2-GAGCACTTCCACA	STREME-2	Or62	1682	1694	+	16.3093	1.36e-06	0.0428	CAGCACTTCGACA
2-GAGCACTTCCACA	STREME-2	AAEL007531	176	188	-	16.1959	1.44e-06	0.0441	GCGCACTTCCATA
2-GAGCACTTCCACA	STREME-2	AAEL014516	1436	1448	-	16.0928	1.54e-06	0.0459	GAGGACTTCCAGA
2-GAGCACTTCCACA	STREME-2	Ir75h	1309	1321	-	15.7423	1.82e-06	0.0527	GAGCATTTTCACA
2-GAGCACTTCCACA	STREME-2	AAEL013775	1376	1388	-	15.4742	2.05e-06	0.0579	GAGTACTTCCACA
2-GAGCACTTCCACA	STREME-2	AAEL027327	366	378	-	15.3608	2.22e-06	0.0608	GAGAACTTCTACA
2-GAGCACTTCCACA	STREME-2	AAEL010780	1075	1087	-	14.7216	2.55e-06	0.0682	AAGCCCTTCTACA
2-GAGCACTTCCACA	STREME-2	Ir31a1	126	138	-	14.0619	3.1e-06	0.0808	GAACCCTTCAACA
2-GAGCACTTCCACA	STREME-2	AAEL022674	880	892	-	13.8247	3.33e-06	0.0847	GAGCCCTTCAAGA
2-GAGCACTTCCACA	STREME-2	AAEL015412	1648	1660	+	13.5773	3.72e-06	0.0895	GAGCCATTTCACA
2-GAGCACTTCCACA	STREME-2	AAEL012748	1273	1285	+	13.5361	3.82e-06	0.0895	AAGCACTTCTAGA
2-GAGCACTTCCACA	STREME-2	AAEL008726	1259	1271	-	13.5052	3.89e-06	0.0895	ATGCACTTCAACA
2-GAGCACTTCCACA	STREME-2	Or34	1383	1395	+	13.5052	3.89e-06	0.0895	ATGCACTTCAACA
2-GAGCACTTCCACA	STREME-2	AAEL010780	465	477	+	13.4845	3.95e-06	0.0895	CAACACTTCTACA
2-GAGCACTTCCACA	STREME-2	AAEL014371	169	181	-	13.4433	4.12e-06	0.0914	GAACAATTCCAGA
2-GAGCACTTCCACA	STREME-2	AAEL005893	1057	1069	-	13.2474	4.46e-06	0.0948	CAGCAATTCCAGA
2-GAGCACTTCCACA	STREME-2	AAEL023352	1223	1235	+	13.2474	4.46e-06	0.0948	AAGCAGTTCCACG
2-GAGCACTTCCACA	STREME-2	AAEL015092	1971	1983	-	13.1753	4.75e-06	0.0984	CTGCACTTCCATA
2-GAGCACTTCCACA	STREME-2	AAEL008153	1655	1667	-	13.1546	4.82e-06	0.0984	GAACAGTTCCACG
2-GAGCACTTCCACA	STREME-2	AAEL024098	1605	1617	-	13.0309	5.19e-06	0.104	AAACACTTTCACA
2-GAGCACTTCCACA	STREME-2	AAEL003439	1246	1258	-	12.9588	5.34e-06	0.105	CAGCACTTCGACG
2-GAGCACTTCCACA	STREME-2	AAEL010110	773	785	-	12.9175	5.56e-06	0.105	AAACAGTTCCACA
2-GAGCACTTCCACA	STREME-2	AAEL000842	1178	1190	+	12.9175	5.56e-06	0.105	CAACATTTCCACA
2-GAGCACTTCCACA	STREME-2	AAEL012575	462	474	+	12.8763	5.76e-06	0.105	GAACACTTCAAGA
2-GAGCACTTCCACA	STREME-2	AAEL020082	561	573	-	12.8763	5.76e-06	0.105	GAACATTTCCAGA
2-GAGCACTTCCACA	STREME-2	AAEL001308	962	974	-	12.8557	5.85e-06	0.105	AAGCAATTCCATA
2-GAGCACTTCCACA	STREME-2	AAEL024113	1592	1604	-	12.7216	6.41e-06	0.113	AAGCACTTTTACA
2-GAGCACTTCCACA	STREME-2	AAEL006109	991	1003	+	12.6804	6.57e-06	0.114	CAGCACTTCAAGA
2-GAGCACTTCCACA	STREME-2	AAEL019522	1954	1966	-	12.1959	8.99e-06	0.154	GAACACTTCAATA
2-GAGCACTTCCACA	STREME-2	AAEL025158	890	902	+	12.0722	9.81e-06	0.158	GTGCAGTTTCACA
2-GAGCACTTCCACA	STREME-2	Ir75g	1097	1109	+	12.0722	9.81e-06	0.158	GTGCAGTTTCACA
2-GAGCACTTCCACA	STREME-2	Or40	401	413	-	12.0412	1e-05	0.158	AAGCATTTCGACA
2-GAGCACTTCCACA	STREME-2	AAEL014228	895	907	-	12.0412	1e-05	0.158	CAGCATTTCAACA
2-GAGCACTTCCACA	STREME-2	AAEL025158	1257	1269	+	12.0103	1.02e-05	0.158	GAGAAATTCCACG
2-GAGCACTTCCACA	STREME-2	Ir75g	1464	1476	+	12.0103	1.02e-05	0.158	GAGAAATTCCACG
2-GAGCACTTCCACA	STREME-2	AAEL026891	655	667	+	11.7938	1.13e-05	0.174	CAAAACTTCCACA
2-GAGCACTTCCACA	STREME-2	AAEL006772	1576	1588	-	11.7732	1.16e-05	0.175	GAGACCTTCGACA
2-GAGCACTTCCACA	STREME-2	AAEL001308	29	41	+	11.7113	1.19e-05	0.178	GAGCAATTTCATA
2-GAGCACTTCCACA	STREME-2	AAEL011770	399	411	+	11.1134	1.55e-05	0.228	GAAAACTTCAACA
2-GAGCACTTCCACA	STREME-2	AAEL027610	943	955	-	11.0722	1.58e-05	0.228	GAACACTTTCAAA
2-GAGCACTTCCACA	STREME-2	AAEL025248	1389	1401	-	11.0412	1.6e-05	0.228	AAACCATTCCACA
2-GAGCACTTCCACA	STREME-2	AAEL010776	628	640	-	10.9381	1.64e-05	0.231	GAAAACTTTCACA
2-GAGCACTTCCACA	STREME-2	Ir7j	138	150	+	10.8557	1.7e-05	0.237	GAGGACTTCAATA
2-GAGCACTTCCACA	STREME-2	AAEL001703	201	213	+	10.7629	1.75e-05	0.241	CAGCACTTCGAAA
2-GAGCACTTCCACA	STREME-2	AAEL015412	38	50	-	10.5155	1.89e-05	0.256	GCGCACTTTCAAA
2-GAGCACTTCCACA	STREME-2	AAEL000206	325	337	+	10.433	1.93e-05	0.259	CTGCAATTCCACG
2-GAGCACTTCCACA	STREME-2	AAEL006483	660	672	+	10.3711	1.98e-05	0.261	GAGCATTTCAAAA
2-GAGCACTTCCACA	STREME-2	AAEL004091	1189	1201	-	10.2371	2.01e-05	0.262	AAGCCCTTCAAGA
2-GAGCACTTCCACA	STREME-2	AAEL000397	513	525	+	9.90722	2.19e-05	0.281	GAGAAGTTCCATA
2-GAGCACTTCCACA	STREME-2	AAEL000582	1042	1054	-	9.89691	2.21e-05	0.281	CAACCCTTCGACA
2-GAGCACTTCCACA	STREME-2	AAEL014371	896	908	+	9.79381	2.28e-05	0.286	CTGCAATTCTACA
2-GAGCACTTCCACA	STREME-2	AAEL019570	579	591	+	9.68041	2.36e-05	0.292	AAACACTTTCACG
2-GAGCACTTCCACA	STREME-2	AAEL001396	1318	1330	-	9.42268	2.55e-05	0.309	GTACAATTCAACA
2-GAGCACTTCCACA	STREME-2	AAEL002722	1786	1798	-	9.42268	2.55e-05	0.309	GTACATTTCTACA
2-GAGCACTTCCACA	STREME-2	AAEL027229	90	102	+	9.35052	2.61e-05	0.31	GAACACTTTCAGG
2-GAGCACTTCCACA	STREME-2	AAEL003627	688	700	+	9.35052	2.61e-05	0.31	GAGACCTTCCAGG
2-GAGCACTTCCACA	STREME-2	AAEL023398	1628	1640	+	9.28866	2.67e-05	0.312	GAACCCTTTCATA
2-GAGCACTTCCACA	STREME-2	AAEL013323	1492	1504	-	9.2268	2.73e-05	0.317	CTGCATTTCTACA
2-GAGCACTTCCACA	STREME-2	AAEL021194	738	750	+	9.12371	2.85e-05	0.323	GCGCCCATCCACA
2-GAGCACTTCCACA	STREME-2	AAEL026891	6	18	+	9.1134	2.86e-05	0.323	AAACACTTTCAGA
2-GAGCACTTCCACA	STREME-2	AAEL024964	1490	1502	+	9.08247	2.88e-05	0.323	GAACCCTTCTAAA
2-GAGCACTTCCACA	STREME-2	AAEL013775	1928	1940	+	9	2.99e-05	0.332	AAACAGTTCCAGA
2-GAGCACTTCCACA	STREME-2	AAEL024572	1900	1912	-	8.92784	3.09e-05	0.339	AAACAATTCGACA
2-GAGCACTTCCACA	STREME-2	AAEL009195	703	715	-	8.8866	3.14e-05	0.34	GAACATTTCAACG
2-GAGCACTTCCACA	STREME-2	AAEL000397	1401	1413	-	8.86598	3.16e-05	0.34	AAACACTTCCAAG
2-GAGCACTTCCACA	STREME-2	AAEL027229	1205	1217	+	8.82474	3.23e-05	0.344	CAACACTTTCAGA
2-GAGCACTTCCACA	STREME-2	AAEL001686	502	514	+	8.75258	3.36e-05	0.353	GAGTCATTCCACA
2-GAGCACTTCCACA	STREME-2	AAEL010540	1319	1331	+	8.71134	3.44e-05	0.358	AAGCTCTTCCAGA
2-GAGCACTTCCACA	STREME-2	AAEL008271	1811	1823	+	8.65979	3.51e-05	0.362	ATGCAGTTCAACA
2-GAGCACTTCCACA	STREME-2	AAEL012268	614	626	+	8.63918	3.55e-05	0.363	GAACAATTTTACA
2-GAGCACTTCCACA	STREME-2	AAEL025041	332	344	+	8.61856	3.59e-05	0.363	GAACTCTTCCAGA
2-GAGCACTTCCACA	STREME-2	AAEL006014	965	977	-	8.56701	3.65e-05	0.366	GCACATTTCTACA
2-GAGCACTTCCACA	STREME-2	Or62	1980	1992	-	8.54639	3.69e-05	0.366	CTACACTTCCAAA
2-GAGCACTTCCACA	STREME-2	AAEL023398	513	525	-	8.51546	3.77e-05	0.37	AAGCACATCTACA
2-GAGCACTTCCACA	STREME-2	AAEL027433	79	91	-	8.50515	3.8e-05	0.37	GAACAATTCCACC
2-GAGCACTTCCACA	STREME-2	AAEL001703	1172	1184	-	8.43299	3.93e-05	0.376	GCGGAATTCCACG
2-GAGCACTTCCACA	STREME-2	AAEL026917	1441	1453	+	8.43299	3.93e-05	0.376	GCGGAATTCCACG
2-GAGCACTTCCACA	STREME-2	AAEL006109	1148	1160	-	8.42268	3.97e-05	0.376	GAACAACTCCACA
2-GAGCACTTCCACA	STREME-2	Or79	631	643	-	8.40206	4.01e-05	0.376	GAAAACTTCCAGG
2-GAGCACTTCCACA	STREME-2	AAEL027420	442	454	+	8.30928	4.19e-05	0.384	GGGCACTTCCATG
2-GAGCACTTCCACA	STREME-2	AAEL020850	1249	1261	-	8.30928	4.19e-05	0.384	GGGCACTTCCATG
2-GAGCACTTCCACA	STREME-2	AAEL017572	976	988	+	8.29897	4.23e-05	0.384	GAGCCGTTCAATA
2-GAGCACTTCCACA	STREME-2	AAEL000351	1267	1279	+	8.27835	4.24e-05	0.384	GGGCAATTCTACA
2-GAGCACTTCCACA	STREME-2	AAEL010128	144	156	-	8.23711	4.3e-05	0.386	AAGCATTTTCAGA
2-GAGCACTTCCACA	STREME-2	Or80	906	918	-	8.12371	4.64e-05	0.414	AAGCAATTTCATA
2-GAGCACTTCCACA	STREME-2	AAEL029071	1510	1522	+	8.05155	4.8e-05	0.424	AACCACTTCCAGA
2-GAGCACTTCCACA	STREME-2	AAEL008621	1855	1867	-	7.91753	5.11e-05	0.446	GAACAATTCGATA
2-GAGCACTTCCACA	STREME-2	AAEL027972	1408	1420	-	7.89691	5.2e-05	0.446	GAGACATTTCACA
2-GAGCACTTCCACA	STREME-2	Ir41b	448	460	-	7.8866	5.22e-05	0.446	CAACACTACAACA
2-GAGCACTTCCACA	STREME-2	AAEL024572	1622	1634	+	7.8866	5.22e-05	0.446	CAACACTACAACA
2-GAGCACTTCCACA	STREME-2	AAEL003439	1278	1290	-	7.83505	5.39e-05	0.455	GAGCATTTTAACG
2-GAGCACTTCCACA	STREME-2	Or80	1629	1641	-	7.82474	5.42e-05	0.455	AAGCACTACTATA
2-GAGCACTTCCACA	STREME-2	Gr22	1657	1669	-	7.80412	5.48e-05	0.457	GAACTCTTTCACA
2-GAGCACTTCCACA	STREME-2	AAEL009077	54	66	+	7.74227	5.63e-05	0.464	GAAGAATTCCATA
2-GAGCACTTCCACA	STREME-2	AAEL001703	1634	1646	+	7.73196	5.66e-05	0.464	AAGCATTTCAATA
2-GAGCACTTCCACA	STREME-2	AAEL000397	1893	1905	-	7.70103	5.73e-05	0.465	CTGCCCTTCTACG
2-GAGCACTTCCACA	STREME-2	AAEL002961	852	864	+	7.69072	5.78e-05	0.465	AAACCCTTCTACG
2-GAGCACTTCCACA	STREME-2	AAEL002951	1273	1285	-	7.68041	5.8e-05	0.465	GAACACTTTCTCA
2-GAGCACTTCCACA	STREME-2	AAEL009844	901	913	-	7.60825	6.03e-05	0.476	GTGGACTACTACA
2-GAGCACTTCCACA	STREME-2	AAEL020090	1672	1684	-	7.60825	6.03e-05	0.476	GAAGAATTTCACA
2-GAGCACTTCCACA	STREME-2	AAEL002673	94	106	+	7.58763	6.08e-05	0.477	GAGCAATTCCATT
2-GAGCACTTCCACA	STREME-2	AAEL008600	985	997	-	7.54639	6.23e-05	0.481	CAGCAGTTCGAGA
2-GAGCACTTCCACA	STREME-2	AAEL023352	1265	1277	+	7.54639	6.23e-05	0.481	GGACACTACCACA
2-GAGCACTTCCACA	STREME-2	AAEL007994	1418	1430	-	7.50515	6.37e-05	0.484	GAACATTTTAACA
2-GAGCACTTCCACA	STREME-2	AAEL001644	1758	1770	+	7.50515	6.37e-05	0.484	GAGCAATTCCGTA
2-GAGCACTTCCACA	STREME-2	AAEL010592	65	77	+	7.42268	6.6e-05	0.497	GTGAATTTCTACA
2-GAGCACTTCCACA	STREME-2	AAEL000206	814	826	-	7.41237	6.63e-05	0.497	TAACACTTCAACA
2-GAGCACTTCCACA	STREME-2	Ir158	510	522	+	7.36082	6.8e-05	0.502	CAGCACTACGAGA
2-GAGCACTTCCACA	STREME-2	AAEL019816	737	749	-	7.31959	6.91e-05	0.502	CAGGTCTTCCACA
2-GAGCACTTCCACA	STREME-2	Ir31a2	791	803	+	7.30928	6.93e-05	0.502	AAGCATTTTGACA
2-GAGCACTTCCACA	STREME-2	AAEL010592	1312	1324	-	7.30928	6.93e-05	0.502	CAGCATTTTAACA
2-GAGCACTTCCACA	STREME-2	AAEL005349	519	531	-	7.25773	7.1e-05	0.502	GCGCACATCCATA
2-GAGCACTTCCACA	STREME-2	AAEL024362	14	26	+	7.19588	7.3e-05	0.502	AAAGACTTCCAAA
2-GAGCACTTCCACA	STREME-2	AAEL026706	408	420	+	7.19588	7.3e-05	0.502	CAACACTTTCAAA
2-GAGCACTTCCACA	STREME-2	AAEL025158	552	564	+	7.19588	7.3e-05	0.502	CAACACTTTCAAA
2-GAGCACTTCCACA	STREME-2	Ir75g	759	771	+	7.19588	7.3e-05	0.502	CAACACTTTCAAA
2-GAGCACTTCCACA	STREME-2	Ir75b	82	94	-	7.17526	7.38e-05	0.502	GAGCCGTTTCAAA
2-GAGCACTTCCACA	STREME-2	AAEL026706	1072	1084	-	7.17526	7.38e-05	0.502	GAGGCCTTCAAAA
2-GAGCACTTCCACA	STREME-2	AAEL011460	1244	1256	+	7.17526	7.38e-05	0.502	AAGAAATTCCATA
2-GAGCACTTCCACA	STREME-2	Or86	566	578	+	7.12371	7.52e-05	0.502	CACCATTTCCACA
2-GAGCACTTCCACA	STREME-2	AAEL027610	202	214	+	7.08247	7.64e-05	0.502	GAAAAATTCCATA
2-GAGCACTTCCACA	STREME-2	Ir41n	1000	1012	-	7.08247	7.64e-05	0.502	GATCATTTCCAGA
2-GAGCACTTCCACA	STREME-2	Ir75e	1225	1237	-	7.08247	7.64e-05	0.502	GACCATTTCCAGA
2-GAGCACTTCCACA	STREME-2	AAEL014228	1646	1658	+	7.04124	7.8e-05	0.502	AAGAAATTTCACA
2-GAGCACTTCCACA	STREME-2	AAEL019991	1894	1906	+	7.04124	7.8e-05	0.502	AAGAAATTTCACA
2-GAGCACTTCCACA	STREME-2	AAEL014244	866	878	+	7.03093	7.82e-05	0.502	GGACACTTCCAAA
2-GAGCACTTCCACA	STREME-2	AAEL006483	926	938	-	7.03093	7.82e-05	0.502	GGACACTTCCAAA
2-GAGCACTTCCACA	STREME-2	AAEL021194	1436	1448	-	7.01031	7.88e-05	0.502	GCGCAGTTCCTCA
2-GAGCACTTCCACA	STREME-2	AAEL004281	1720	1732	+	7.01031	7.88e-05	0.502	GATCAATTCAACA
2-GAGCACTTCCACA	STREME-2	AAEL024268	1864	1876	+	7.01031	7.88e-05	0.502	GATCAATTCAACA
2-GAGCACTTCCACA	STREME-2	AAEL013323	686	698	-	6.98969	7.93e-05	0.502	GAACTCTTCCAAA
2-GAGCACTTCCACA	STREME-2	AAEL027491	1215	1227	+	6.96907	8e-05	0.502	CAGCATTACCATA
2-GAGCACTTCCACA	STREME-2	AAEL008621	685	697	-	6.95876	8.01e-05	0.502	AAGCACTTCCCAA
2-GAGCACTTCCACA	STREME-2	AAEL010540	807	819	-	6.94845	8.07e-05	0.502	CACCACTTTCACA
2-GAGCACTTCCACA	STREME-2	AAEL027420	512	524	+	6.93814	8.09e-05	0.502	GAGCACTTCACTA
2-GAGCACTTCCACA	STREME-2	AAEL015412	8	20	-	6.92784	8.15e-05	0.502	GAGCTTTTTCACA
2-GAGCACTTCCACA	STREME-2	AAEL001396	612	624	+	6.92784	8.15e-05	0.502	AAGAAATTCGACA
2-GAGCACTTCCACA	STREME-2	AAEL025462	789	801	-	6.8866	8.25e-05	0.502	GAGCATTTTCACC
2-GAGCACTTCCACA	STREME-2	AAEL008411	64	76	-	6.84536	8.36e-05	0.502	CAGGATTTTCACA
2-GAGCACTTCCACA	STREME-2	AAEL003893	837	849	+	6.83505	8.42e-05	0.502	AAGCACTATGACA
2-GAGCACTTCCACA	STREME-2	Or102	193	205	+	6.81443	8.48e-05	0.502	CCGCATTTCCAAA
2-GAGCACTTCCACA	STREME-2	Ir7q	1282	1294	-	6.81443	8.48e-05	0.502	GTGCACTTTAAAA
2-GAGCACTTCCACA	STREME-2	AAEL008177	1673	1685	-	6.81443	8.48e-05	0.502	GAAAACTTCCACC
2-GAGCACTTCCACA	STREME-2	Or102	1691	1703	-	6.81443	8.48e-05	0.502	CCGCATTTCCAAA
2-GAGCACTTCCACA	STREME-2	Ir103	836	848	+	6.7732	8.6e-05	0.502	GAAAACTTCCAAG
2-GAGCACTTCCACA	STREME-2	AAEL020082	1548	1560	+	6.7732	8.6e-05	0.502	GAAAACTTCCAAG
2-GAGCACTTCCACA	STREME-2	AAEL001396	846	858	-	6.76289	8.63e-05	0.502	CAAAACTACCACA
2-GAGCACTTCCACA	STREME-2	AAEL019816	1252	1264	+	6.73196	8.73e-05	0.502	GAAAACTTCCGCA
2-GAGCACTTCCACA	STREME-2	AAEL020266	1263	1275	-	6.72165	8.76e-05	0.502	GAACCATTCTAGA
2-GAGCACTTCCACA	STREME-2	AAEL010680	1497	1509	+	6.72165	8.76e-05	0.502	TTGCACTTCCAAA
2-GAGCACTTCCACA	STREME-2	AAEL027658	891	903	-	6.61856	9.08e-05	0.51	GAGATCTTCCAGA
2-GAGCACTTCCACA	STREME-2	AAEL022967	347	359	+	6.60825	9.11e-05	0.51	AAGCATTTTCAAA
2-GAGCACTTCCACA	STREME-2	AAEL025158	1294	1306	-	6.60825	9.11e-05	0.51	AAGAACTTCAATA
2-GAGCACTTCCACA	STREME-2	Ir75g	1501	1513	-	6.60825	9.11e-05	0.51	AAGAACTTCAATA
2-GAGCACTTCCACA	STREME-2	AAEL010128	1064	1076	+	6.56701	9.21e-05	0.512	TCGCAGTTCCACA
2-GAGCACTTCCACA	STREME-2	Or62	1230	1242	+	6.5567	9.25e-05	0.512	GAGCAATTCCGAA
2-GAGCACTTCCACA	STREME-2	AAEL001639	1646	1658	+	6.52577	9.38e-05	0.512	GTGCACTTTGAAA
2-GAGCACTTCCACA	STREME-2	AAEL010776	171	183	-	6.51546	9.44e-05	0.512	GAAAACTTCAATA
2-GAGCACTTCCACA	STREME-2	AAEL013775	863	875	+	6.51546	9.44e-05	0.512	GAACATTTTCAAA
2-GAGCACTTCCACA	STREME-2	Or40	1919	1931	-	6.51546	9.44e-05	0.512	GAACATTTTCAAA
2-GAGCACTTCCACA	STREME-2	AAEL001703	923	935	-	6.50515	9.48e-05	0.512	GAGCATGACCACA
2-GAGCACTTCCACA	STREME-2	AAEL008621	1800	1812	-	6.47423	9.57e-05	0.514	AAGAATTTTCACA
2-GAGCACTTCCACA	STREME-2	AAEL010390	348	360	+	6.4433	9.65e-05	0.514	GATCATTTCAACA
2-GAGCACTTCCACA	STREME-2	AAEL024476	651	663	+	6.43299	9.68e-05	0.514	GTGAACTTCTAAA
2-GAGCACTTCCACA	STREME-2	Ir75f	1373	1385	+	6.40206	9.77e-05	0.514	GCACCATTCTACA
2-GAGCACTTCCACA	STREME-2	AAEL013323	868	880	-	6.36082	9.86e-05	0.514	AAGAATTTCGACA
2-GAGCACTTCCACA	STREME-2	AAEL001686	636	648	+	6.34021	9.91e-05	0.514	GTGCACTATCAAA
2-GAGCACTTCCACA	STREME-2	AAEL008984	843	855	-	6.3299	9.92e-05	0.514	GAGGACTATCAGA
2-GAGCACTTCCACA	STREME-2	AAEL021278	1460	1472	+	6.3299	9.92e-05	0.514	CTACCCTACCACA
# FIMO (Find Individual Motif Occurrences): Version 5.5.7 compiled on Aug 29 2024 at 17:50:14
# The format of this file is described at https://meme-suite.org/meme/doc/fimo-output-format.html#tsv_results.
# fimo --verbosity 1 --oc fimo_out_1 --bgfile ./background --motif 2-GAGCACTTCCACA streme_out/streme.xml Ir8a_DN_upstream.fasta
