## Supplementary XSTREME Motif Analysis for "The co-receptors *Orco* and *Ir8a* are required for coordinated expression of chemosensory genes in the antennae of the yellow fever mosquito, *Aedes aegypti*": fimo.tsv

motif_id	motif_alt_id	sequence_name	start	stop	strand	score	p-value	q-value	matched_sequence
1-AAGAAGAAGG	STREME-1	AAEL008271	216	225	-	18.1959	1.16e-06	0.0398	AAGAAGAAGG
1-AAGAAGAAGG	STREME-1	AAEL019828	226	235	-	18.1959	1.16e-06	0.0398	AAGAAGAAGG
1-AAGAAGAAGG	STREME-1	AAEL009531	652	661	+	18.1959	1.16e-06	0.0398	AAGAAGAAGG
1-AAGAAGAAGG	STREME-1	AAEL002654	1289	1298	-	18.1959	1.16e-06	0.0398	AAGAAGAAGG
1-AAGAAGAAGG	STREME-1	AAEL022676	1608	1617	+	18.1959	1.16e-06	0.0398	AAGAAGAAGG
1-AAGAAGAAGG	STREME-1	AAEL010128	93	102	-	15.866	3.04e-06	0.0398	AAGAAGAAGA
1-AAGAAGAAGG	STREME-1	AAEL008325	112	121	-	15.866	3.04e-06	0.0398	AAGAAGAAGA
1-AAGAAGAAGG	STREME-1	AAEL008325	115	124	-	15.866	3.04e-06	0.0398	AAGAAGAAGA
1-AAGAAGAAGG	STREME-1	Ir41b	118	127	-	15.866	3.04e-06	0.0398	AAGAAGAAGA
1-AAGAAGAAGG	STREME-1	Ir41b	121	130	-	15.866	3.04e-06	0.0398	AAGAAGAAGA
1-AAGAAGAAGG	STREME-1	Ir41b	124	133	-	15.866	3.04e-06	0.0398	AAGAAGAAGA
1-AAGAAGAAGG	STREME-1	AAEL025845	144	153	-	15.866	3.04e-06	0.0398	AAGAAGAAGA
1-AAGAAGAAGG	STREME-1	AAEL025845	147	156	-	15.866	3.04e-06	0.0398	AAGAAGAAGA
1-AAGAAGAAGG	STREME-1	AAEL025845	150	159	-	15.866	3.04e-06	0.0398	AAGAAGAAGA
1-AAGAAGAAGG	STREME-1	AAEL025845	153	162	-	15.866	3.04e-06	0.0398	AAGAAGAAGA
1-AAGAAGAAGG	STREME-1	AAEL006058	221	230	+	15.866	3.04e-06	0.0398	AAGAAGAAGA
1-AAGAAGAAGG	STREME-1	AAEL006058	224	233	+	15.866	3.04e-06	0.0398	AAGAAGAAGA
1-AAGAAGAAGG	STREME-1	AAEL008271	219	228	-	15.866	3.04e-06	0.0398	AAGAAGAAGA
1-AAGAAGAAGG	STREME-1	AAEL008271	237	246	-	15.866	3.04e-06	0.0398	AAGAAGAAGA
1-AAGAAGAAGG	STREME-1	AAEL008271	249	258	-	15.866	3.04e-06	0.0398	AAGAAGAAGA
1-AAGAAGAAGG	STREME-1	AAEL008271	252	261	-	15.866	3.04e-06	0.0398	AAGAAGAAGA
1-AAGAAGAAGG	STREME-1	AAEL008271	264	273	-	15.866	3.04e-06	0.0398	AAGAAGAAGA
1-AAGAAGAAGG	STREME-1	AAEL008271	267	276	-	15.866	3.04e-06	0.0398	AAGAAGAAGA
1-AAGAAGAAGG	STREME-1	AAEL008271	270	279	-	15.866	3.04e-06	0.0398	AAGAAGAAGA
1-AAGAAGAAGG	STREME-1	AAEL008271	273	282	-	15.866	3.04e-06	0.0398	AAGAAGAAGA
1-AAGAAGAAGG	STREME-1	AAEL008271	276	285	-	15.866	3.04e-06	0.0398	AAGAAGAAGA
1-AAGAAGAAGG	STREME-1	AAEL008271	279	288	-	15.866	3.04e-06	0.0398	AAGAAGAAGA
1-AAGAAGAAGG	STREME-1	AAEL008271	282	291	-	15.866	3.04e-06	0.0398	AAGAAGAAGA
1-AAGAAGAAGG	STREME-1	AAEL008271	285	294	-	15.866	3.04e-06	0.0398	AAGAAGAAGA
1-AAGAAGAAGG	STREME-1	AAEL008271	288	297	-	15.866	3.04e-06	0.0398	AAGAAGAAGA
1-AAGAAGAAGG	STREME-1	AAEL008271	291	300	-	15.866	3.04e-06	0.0398	AAGAAGAAGA
1-AAGAAGAAGG	STREME-1	AAEL008271	294	303	-	15.866	3.04e-06	0.0398	AAGAAGAAGA
1-AAGAAGAAGG	STREME-1	AAEL008271	297	306	-	15.866	3.04e-06	0.0398	AAGAAGAAGA
1-AAGAAGAAGG	STREME-1	AAEL008271	300	309	-	15.866	3.04e-06	0.0398	AAGAAGAAGA
1-AAGAAGAAGG	STREME-1	AAEL008271	303	312	-	15.866	3.04e-06	0.0398	AAGAAGAAGA
1-AAGAAGAAGG	STREME-1	AAEL008271	306	315	-	15.866	3.04e-06	0.0398	AAGAAGAAGA
1-AAGAAGAAGG	STREME-1	AAEL008271	309	318	-	15.866	3.04e-06	0.0398	AAGAAGAAGA
1-AAGAAGAAGG	STREME-1	AAEL008271	312	321	-	15.866	3.04e-06	0.0398	AAGAAGAAGA
1-AAGAAGAAGG	STREME-1	AAEL008271	315	324	-	15.866	3.04e-06	0.0398	AAGAAGAAGA
1-AAGAAGAAGG	STREME-1	AAEL008271	318	327	-	15.866	3.04e-06	0.0398	AAGAAGAAGA
1-AAGAAGAAGG	STREME-1	AAEL008271	321	330	-	15.866	3.04e-06	0.0398	AAGAAGAAGA
1-AAGAAGAAGG	STREME-1	AAEL008271	324	333	-	15.866	3.04e-06	0.0398	AAGAAGAAGA
1-AAGAAGAAGG	STREME-1	AAEL008271	327	336	-	15.866	3.04e-06	0.0398	AAGAAGAAGA
1-AAGAAGAAGG	STREME-1	AAEL008271	330	339	-	15.866	3.04e-06	0.0398	AAGAAGAAGA
1-AAGAAGAAGG	STREME-1	AAEL008271	333	342	-	15.866	3.04e-06	0.0398	AAGAAGAAGA
1-AAGAAGAAGG	STREME-1	AAEL008271	336	345	-	15.866	3.04e-06	0.0398	AAGAAGAAGA
1-AAGAAGAAGG	STREME-1	AAEL008271	339	348	-	15.866	3.04e-06	0.0398	AAGAAGAAGA
1-AAGAAGAAGG	STREME-1	AAEL008271	342	351	-	15.866	3.04e-06	0.0398	AAGAAGAAGA
1-AAGAAGAAGG	STREME-1	AAEL008271	345	354	-	15.866	3.04e-06	0.0398	AAGAAGAAGA
1-AAGAAGAAGG	STREME-1	AAEL008271	348	357	-	15.866	3.04e-06	0.0398	AAGAAGAAGA
1-AAGAAGAAGG	STREME-1	AAEL008271	351	360	-	15.866	3.04e-06	0.0398	AAGAAGAAGA
1-AAGAAGAAGG	STREME-1	AAEL008271	363	372	-	15.866	3.04e-06	0.0398	AAGAAGAAGA
1-AAGAAGAAGG	STREME-1	AAEL008271	366	375	-	15.866	3.04e-06	0.0398	AAGAAGAAGA
1-AAGAAGAAGG	STREME-1	AAEL020035	417	426	+	15.866	3.04e-06	0.0398	AAGAAGAAGA
1-AAGAAGAAGG	STREME-1	AAEL019999	412	421	-	15.866	3.04e-06	0.0398	AAGAAGAAGA
1-AAGAAGAAGG	STREME-1	AAEL013375	479	488	+	15.866	3.04e-06	0.0398	AAGAAGAAGA
1-AAGAAGAAGG	STREME-1	Or102	616	625	-	15.866	3.04e-06	0.0398	AAGAAGAAGA
1-AAGAAGAAGG	STREME-1	AAEL008271	633	642	-	15.866	3.04e-06	0.0398	AAGAAGAAGA
1-AAGAAGAAGG	STREME-1	AAEL002591	703	712	-	15.866	3.04e-06	0.0398	AAGAAGAAGA
1-AAGAAGAAGG	STREME-1	AAEL011454	821	830	+	15.866	3.04e-06	0.0398	AAGAAGAAGA
1-AAGAAGAAGG	STREME-1	AAEL013775	843	852	+	15.866	3.04e-06	0.0398	AAGAAGAAGA
1-AAGAAGAAGG	STREME-1	AAEL013775	846	855	+	15.866	3.04e-06	0.0398	AAGAAGAAGA
1-AAGAAGAAGG	STREME-1	AAEL013775	849	858	+	15.866	3.04e-06	0.0398	AAGAAGAAGA
1-AAGAAGAAGG	STREME-1	AAEL008746	988	997	+	15.866	3.04e-06	0.0398	AAGAAGAAGA
1-AAGAAGAAGG	STREME-1	AAEL008746	991	1000	+	15.866	3.04e-06	0.0398	AAGAAGAAGA
1-AAGAAGAAGG	STREME-1	AAEL008746	994	1003	+	15.866	3.04e-06	0.0398	AAGAAGAAGA
1-AAGAAGAAGG	STREME-1	Ir75b	1118	1127	-	15.866	3.04e-06	0.0398	AAGAAGAAGA
1-AAGAAGAAGG	STREME-1	AAEL029071	1232	1241	-	15.866	3.04e-06	0.0398	AAGAAGAAGA
1-AAGAAGAAGG	STREME-1	AAEL029071	1235	1244	-	15.866	3.04e-06	0.0398	AAGAAGAAGA
1-AAGAAGAAGG	STREME-1	AAEL022037	1319	1328	+	15.866	3.04e-06	0.0398	AAGAAGAAGA
1-AAGAAGAAGG	STREME-1	AAEL022037	1322	1331	+	15.866	3.04e-06	0.0398	AAGAAGAAGA
1-AAGAAGAAGG	STREME-1	AAEL022037	1325	1334	+	15.866	3.04e-06	0.0398	AAGAAGAAGA
1-AAGAAGAAGG	STREME-1	AAEL022037	1328	1337	+	15.866	3.04e-06	0.0398	AAGAAGAAGA
1-AAGAAGAAGG	STREME-1	AAEL010863	1403	1412	-	15.866	3.04e-06	0.0398	AAGAAGAAGA
1-AAGAAGAAGG	STREME-1	AAEL022932	1470	1479	+	15.866	3.04e-06	0.0398	AAGAAGAAGA
1-AAGAAGAAGG	STREME-1	AAEL008411	1598	1607	+	15.866	3.04e-06	0.0398	AAGAAGAAGA
1-AAGAAGAAGG	STREME-1	AAEL022676	1602	1611	+	15.866	3.04e-06	0.0398	AAGAAGAAGA
1-AAGAAGAAGG	STREME-1	AAEL022676	1605	1614	+	15.866	3.04e-06	0.0398	AAGAAGAAGA
1-AAGAAGAAGG	STREME-1	Ir64a	1643	1652	+	15.866	3.04e-06	0.0398	AAGAAGAAGA
1-AAGAAGAAGG	STREME-1	AAEL007739	1990	1999	+	15.866	3.04e-06	0.0398	AAGAAGAAGA
1-AAGAAGAAGG	STREME-1	Gr77	121	130	+	15.6907	3.75e-06	0.0468	AAGCAGAAGG
1-AAGAAGAAGG	STREME-1	AAEL008153	211	220	+	15.6907	3.75e-06	0.0468	AAGCAGAAGG
1-AAGAAGAAGG	STREME-1	AAEL025613	276	285	-	15.6907	3.75e-06	0.0468	AAGCAGAAGG
1-AAGAAGAAGG	STREME-1	AAEL010390	1262	1271	+	15.6907	3.75e-06	0.0468	AAGCAGAAGG
1-AAGAAGAAGG	STREME-1	AAEL011454	824	833	+	15.0103	5.63e-06	0.0656	AAGAAGAAGT
1-AAGAAGAAGG	STREME-1	AAEL013775	852	861	+	15.0103	5.63e-06	0.0656	AAGAAGAAGT
1-AAGAAGAAGG	STREME-1	Or102	1283	1292	+	15.0103	5.63e-06	0.0656	AAGAAGAAGT
1-AAGAAGAAGG	STREME-1	AAEL002597	1434	1443	+	15.0103	5.63e-06	0.0656	AAGAAGAAGT
1-AAGAAGAAGG	STREME-1	AAEL008411	1601	1610	+	15.0103	5.63e-06	0.0656	AAGAAGAAGT
1-AAGAAGAAGG	STREME-1	Ir64a	1646	1655	+	15.0103	5.63e-06	0.0656	AAGAAGAAGT
1-AAGAAGAAGG	STREME-1	AAEL010396	539	548	+	14.6598	6.34e-06	0.0723	AAGAAGAGGG
1-AAGAAGAAGG	STREME-1	AAEL020922	996	1005	-	14.6598	6.34e-06	0.0723	AAGAAGAGGG
1-AAGAAGAAGG	STREME-1	AAEL023700	559	568	+	14.5876	7.5e-06	0.082	ATGAAGAAGG
1-AAGAAGAAGG	STREME-1	AAEL019522	572	581	+	14.5876	7.5e-06	0.082	ATGAAGAAGG
1-AAGAAGAAGG	STREME-1	AAEL012748	1420	1429	-	14.5876	7.5e-06	0.082	ATGAAGAAGG
1-AAGAAGAAGG	STREME-1	AAEL023700	1860	1869	-	14.5876	7.5e-06	0.082	ATGAAGAAGG
1-AAGAAGAAGG	STREME-1	AAEL002722	158	167	-	14.2577	8.66e-06	0.0899	AAGAAGAACG
1-AAGAAGAAGG	STREME-1	AAEL001396	383	392	+	14.2577	8.66e-06	0.0899	AAGAAGAACG
1-AAGAAGAAGG	STREME-1	AAEL009198	530	539	-	14.2577	8.66e-06	0.0899	AAGAAGAACG
1-AAGAAGAAGG	STREME-1	AAEL003522	1044	1053	+	14.2577	8.66e-06	0.0899	AAGAAGAACG
1-AAGAAGAAGG	STREME-1	AAEL022932	1473	1482	+	14.2577	8.66e-06	0.0899	AAGAAGAACG
1-AAGAAGAAGG	STREME-1	AAEL006058	227	236	+	13.9794	9.82e-06	0.1	AAGAAGATGG
1-AAGAAGAAGG	STREME-1	AAEL008007	840	849	+	13.9794	9.82e-06	0.1	AAGAAGATGG
1-AAGAAGAAGG	STREME-1	AAEL019661	328	337	-	13.8144	1.17e-05	0.115	AATAAGAAGG
1-AAGAAGAAGG	STREME-1	AAEL021278	869	878	+	13.8144	1.17e-05	0.115	AATAAGAAGG
1-AAGAAGAAGG	STREME-1	AAEL010592	1328	1337	+	13.8144	1.17e-05	0.115	AATAAGAAGG
1-AAGAAGAAGG	STREME-1	AAEL010592	1341	1350	+	13.8144	1.17e-05	0.115	AATAAGAAGG
1-AAGAAGAAGG	STREME-1	AAEL009195	241	250	+	13.732	1.38e-05	0.13	AGGAAGAAGG
1-AAGAAGAAGG	STREME-1	AAEL026887	304	313	-	13.732	1.38e-05	0.13	ACGAAGAAGG
1-AAGAAGAAGG	STREME-1	AAEL027658	1834	1843	-	13.732	1.38e-05	0.13	AAGGAGAAGG
1-AAGAAGAAGG	STREME-1	AAEL023066	85	94	-	13.701	1.5e-05	0.13	AAGAACAAGG
1-AAGAAGAAGG	STREME-1	AAEL021594	132	141	-	13.701	1.5e-05	0.13	AAGAACAAGG
1-AAGAAGAAGG	STREME-1	AAEL021594	473	482	-	13.701	1.5e-05	0.13	AAGAACAAGG
1-AAGAAGAAGG	STREME-1	AAEL023066	474	483	-	13.701	1.5e-05	0.13	AAGAACAAGG
1-AAGAAGAAGG	STREME-1	AAEL021594	862	871	-	13.701	1.5e-05	0.13	AAGAACAAGG
1-AAGAAGAAGG	STREME-1	AAEL023066	863	872	-	13.701	1.5e-05	0.13	AAGAACAAGG
1-AAGAAGAAGG	STREME-1	AAEL010680	1196	1205	-	13.701	1.5e-05	0.13	AAGAACAAGG
1-AAGAAGAAGG	STREME-1	AAEL021594	1252	1261	-	13.701	1.5e-05	0.13	AAGAACAAGG
1-AAGAAGAAGG	STREME-1	AAEL023066	1253	1262	-	13.701	1.5e-05	0.13	AAGAACAAGG
1-AAGAAGAAGG	STREME-1	AAEL021594	1642	1651	-	13.701	1.5e-05	0.13	AAGAACAAGG
1-AAGAAGAAGG	STREME-1	AAEL023066	1643	1652	-	13.701	1.5e-05	0.13	AAGAACAAGG
1-AAGAAGAAGG	STREME-1	AAEL001875	1811	1820	-	13.5979	1.57e-05	0.135	AAGAAGGAGG
1-AAGAAGAAGG	STREME-1	AAEL001686	1140	1149	+	13.3608	1.69e-05	0.141	AAGCAGAAGA
1-AAGAAGAAGG	STREME-1	AAEL024964	1594	1603	-	13.3608	1.69e-05	0.141	AAGCAGAAGA
1-AAGAAGAAGG	STREME-1	AAEL004119	1952	1961	+	13.3608	1.69e-05	0.141	AAGCAGAAGA
1-AAGAAGAAGG	STREME-1	AAEL001875	109	118	-	13.268	1.87e-05	0.154	AAGAATAAGG
1-AAGAAGAAGG	STREME-1	AAEL019992	713	722	+	13.268	1.87e-05	0.154	AAGAATAAGG
1-AAGAAGAAGG	STREME-1	AAEL001922	1643	1652	-	13.268	1.87e-05	0.154	AAGAATAAGG
1-AAGAAGAAGG	STREME-1	AAEL010863	1400	1409	-	12.3299	2.11e-05	0.171	AAGAAGAGGA
1-AAGAAGAAGG	STREME-1	AAEL008271	168	177	-	12.2577	2.29e-05	0.182	ATGAAGAAGA
1-AAGAAGAAGG	STREME-1	AAEL009204	328	337	-	12.2577	2.29e-05	0.182	ATGAAGAAGA
1-AAGAAGAAGG	STREME-1	AAEL028184	1160	1169	+	12.2577	2.29e-05	0.182	ATGAAGAAGA
1-AAGAAGAAGG	STREME-1	Gr77	979	988	+	12.0825	2.41e-05	0.189	ATGCAGAAGG
1-AAGAAGAAGG	STREME-1	AAEL022674	1472	1481	-	12.0825	2.41e-05	0.189	ATGCAGAAGG
1-AAGAAGAAGG	STREME-1	Or79	69	78	-	11.9278	2.6e-05	0.19	AAGAAGAACA
1-AAGAAGAAGG	STREME-1	AAEL009844	90	99	-	11.9278	2.6e-05	0.19	AAGAAGAACA
1-AAGAAGAAGG	STREME-1	AAEL008271	234	243	-	11.9278	2.6e-05	0.19	AAGAAGAACA
1-AAGAAGAAGG	STREME-1	Or55	940	949	+	11.9278	2.6e-05	0.19	AAGAAGAACA
1-AAGAAGAAGG	STREME-1	AAEL006818	1208	1217	-	11.9278	2.6e-05	0.19	AAGAAGAACA
1-AAGAAGAAGG	STREME-1	AAEL001875	1478	1487	+	11.9278	2.6e-05	0.19	AAGAAGAACA
1-AAGAAGAAGG	STREME-1	AAEL002591	1740	1749	+	11.9278	2.6e-05	0.19	AAGAAGAACA
1-AAGAAGAAGG	STREME-1	AAEL010249	1796	1805	-	11.9278	2.6e-05	0.19	AAGAAGAACA
1-AAGAAGAAGG	STREME-1	Or40	1800	1809	-	11.9278	2.6e-05	0.19	AAGAAGAACA
1-AAGAAGAAGG	STREME-1	AAEL012268	1121	1130	-	11.7526	2.78e-05	0.201	TAGAAGAAGG
1-AAGAAGAAGG	STREME-1	AAEL000351	1873	1882	+	11.7526	2.78e-05	0.201	AAGCAGAACG
1-AAGAAGAAGG	STREME-1	AAEL029071	1229	1238	-	11.6495	2.97e-05	0.213	AAGAAGATGA
1-AAGAAGAAGG	STREME-1	AAEL021209	166	175	-	11.4845	3.28e-05	0.218	AATAAGAAGA
1-AAGAAGAAGG	STREME-1	AAEL008271	222	231	-	11.4845	3.28e-05	0.218	AATAAGAAGA
1-AAGAAGAAGG	STREME-1	AAEL008271	240	249	-	11.4845	3.28e-05	0.218	AATAAGAAGA
1-AAGAAGAAGG	STREME-1	AAEL008271	255	264	-	11.4845	3.28e-05	0.218	AATAAGAAGA
1-AAGAAGAAGG	STREME-1	AAEL008271	354	363	-	11.4845	3.28e-05	0.218	AATAAGAAGA
1-AAGAAGAAGG	STREME-1	AAEL022553	602	611	+	11.4845	3.28e-05	0.218	AATAAGAAGA
1-AAGAAGAAGG	STREME-1	AAEL009479	687	696	+	11.4845	3.28e-05	0.218	AATAAGAAGA
1-AAGAAGAAGG	STREME-1	AAEL001644	842	851	+	11.4845	3.28e-05	0.218	AATAAGAAGA
1-AAGAAGAAGG	STREME-1	Or102	1271	1280	+	11.4845	3.28e-05	0.218	AATAAGAAGA
1-AAGAAGAAGG	STREME-1	AAEL004974	1293	1302	+	11.4845	3.28e-05	0.218	AATAAGAAGA
1-AAGAAGAAGG	STREME-1	Ir41a	1553	1562	+	11.4845	3.28e-05	0.218	AATAAGAAGA
1-AAGAAGAAGG	STREME-1	AAEL008411	1595	1604	+	11.4845	3.28e-05	0.218	AATAAGAAGA
1-AAGAAGAAGG	STREME-1	AAEL022159	925	934	-	11.4742	3.47e-05	0.229	AAGCAGATGG
1-AAGAAGAAGG	STREME-1	Ir7q	1015	1024	+	11.4433	3.54e-05	0.232	AAGAAGCAGG
1-AAGAAGAAGG	STREME-1	AAEL008172	198	207	+	11.4021	4.07e-05	0.254	AGGAAGAAGA
1-AAGAAGAAGG	STREME-1	AAEL008271	210	219	-	11.4021	4.07e-05	0.254	AAGGAGAAGA
1-AAGAAGAAGG	STREME-1	Gr4	581	590	-	11.4021	4.07e-05	0.254	AGGAAGAAGA
1-AAGAAGAAGG	STREME-1	Or55	937	946	+	11.4021	4.07e-05	0.254	ACGAAGAAGA
1-AAGAAGAAGG	STREME-1	AAEL025248	1191	1200	+	11.4021	4.07e-05	0.254	ACGAAGAAGA
1-AAGAAGAAGG	STREME-1	AAEL000206	1279	1288	+	11.4021	4.07e-05	0.254	AGGAAGAAGA
1-AAGAAGAAGG	STREME-1	AAEL024964	1305	1314	-	11.4021	4.07e-05	0.254	ACGAAGAAGA
1-AAGAAGAAGG	STREME-1	AAEL001644	1570	1579	+	11.4021	4.07e-05	0.254	AAGGAGAAGA
1-AAGAAGAAGG	STREME-1	AAEL008271	192	201	-	11.3711	4.26e-05	0.258	AAGAACAAGA
1-AAGAAGAAGG	STREME-1	AAEL008271	231	240	-	11.3711	4.26e-05	0.258	AAGAACAAGA
1-AAGAAGAAGG	STREME-1	AAEL006818	1205	1214	-	11.3711	4.26e-05	0.258	AAGAACAAGA
1-AAGAAGAAGG	STREME-1	AAEL026706	1519	1528	+	11.3711	4.26e-05	0.258	AAGAACAAGA
1-AAGAAGAAGG	STREME-1	AAEL003522	1892	1901	+	11.3711	4.26e-05	0.258	AAGAACAAGA
1-AAGAAGAAGG	STREME-1	AAEL010396	1554	1563	-	11.3093	4.38e-05	0.264	AATCAGAAGG
1-AAGAAGAAGG	STREME-1	AAEL019828	170	179	-	11.268	4.49e-05	0.265	AAGAAGGAGA
1-AAGAAGAAGG	STREME-1	AAEL008271	213	222	-	11.268	4.49e-05	0.265	AAGAAGGAGA
1-AAGAAGAAGG	STREME-1	AAEL000842	1404	1413	+	11.268	4.49e-05	0.265	AAGAAGGAGA
1-AAGAAGAAGG	STREME-1	Or86	1439	1448	-	11.268	4.49e-05	0.265	AAGAAGGAGA
1-AAGAAGAAGG	STREME-1	AAEL026891	291	300	+	11.2268	4.58e-05	0.268	ACGCAGAAGG
1-AAGAAGAAGG	STREME-1	AAEL006425	527	536	+	11.1959	4.65e-05	0.271	AAGCACAAGG
1-AAGAAGAAGG	STREME-1	AAEL027987	628	637	+	11.0928	4.69e-05	0.272	AAGCAGGAGG
1-AAGAAGAAGG	STREME-1	AAEL008271	186	195	-	10.9381	5.26e-05	0.29	AAGAATAAGA
1-AAGAAGAAGG	STREME-1	AAEL024963	217	226	-	10.9381	5.26e-05	0.29	AAGAATAAGA
1-AAGAAGAAGG	STREME-1	AAEL008271	225	234	-	10.9381	5.26e-05	0.29	AAGAATAAGA
1-AAGAAGAAGG	STREME-1	AAEL008271	243	252	-	10.9381	5.26e-05	0.29	AAGAATAAGA
1-AAGAAGAAGG	STREME-1	AAEL008271	258	267	-	10.9381	5.26e-05	0.29	AAGAATAAGA
1-AAGAAGAAGG	STREME-1	AAEL008271	357	366	-	10.9381	5.26e-05	0.29	AAGAATAAGA
1-AAGAAGAAGG	STREME-1	AAEL025613	434	443	-	10.9381	5.26e-05	0.29	AAGAATAAGA
1-AAGAAGAAGG	STREME-1	AAEL001644	839	848	+	10.9381	5.26e-05	0.29	AAGAATAAGA
1-AAGAAGAAGG	STREME-1	Ir41a	1550	1559	+	10.9381	5.26e-05	0.29	AAGAATAAGA
1-AAGAAGAAGG	STREME-1	Or79	380	389	-	10.8969	5.37e-05	0.295	AAGAAGTAGG
1-AAGAAGAAGG	STREME-1	AAEL008172	201	210	+	10.7938	5.56e-05	0.301	AAGAAGATGT
1-AAGAAGAAGG	STREME-1	AAEL008746	997	1006	+	10.7938	5.56e-05	0.301	AAGAAGATGT
1-AAGAAGAAGG	STREME-1	Ir41a	1556	1565	+	10.7938	5.56e-05	0.301	AAGAAGATGT
1-AAGAAGAAGG	STREME-1	AAEL012075	876	885	+	10.7216	5.75e-05	0.309	AAGAAGAGCG
1-AAGAAGAAGG	STREME-1	AAEL007057	417	426	+	10.6495	5.87e-05	0.314	ATGAAGAACG
1-AAGAAGAAGG	STREME-1	Gr22	731	740	-	10.5464	6.52e-05	0.34	ACGAAGAAGT
1-AAGAAGAAGG	STREME-1	AAEL024129	1050	1059	+	10.5464	6.52e-05	0.34	ACGAAGAAGT
1-AAGAAGAAGG	STREME-1	AAEL006058	1502	1511	-	10.5464	6.52e-05	0.34	AGGAAGAAGT
1-AAGAAGAAGG	STREME-1	AAEL019999	1609	1618	-	10.5464	6.52e-05	0.34	AGGAAGAAGT
1-AAGAAGAAGG	STREME-1	AAEL024222	1942	1951	+	10.5464	6.52e-05	0.34	ACGAAGAAGT
1-AAGAAGAAGG	STREME-1	AAEL026812	383	392	+	10.5155	6.71e-05	0.347	AAGAACAAGT
1-AAGAAGAAGG	STREME-1	AAEL000397	1656	1665	-	10.5155	6.71e-05	0.347	AAGAACAAGT
1-AAGAAGAAGG	STREME-1	AAEL022676	1611	1620	+	10.4124	6.82e-05	0.351	AAGAAGGAGT
1-AAGAAGAAGG	STREME-1	Ir159	896	905	-	10.3711	6.94e-05	0.355	ATGAAGATGG
1-AAGAAGAAGG	STREME-1	AAEL000508	885	894	+	10.2062	7.24e-05	0.369	ATTAAGAAGG
1-AAGAAGAAGG	STREME-1	AAEL025080	686	695	-	10.1959	7.37e-05	0.374	AGGAAGAGGG
1-AAGAAGAAGG	STREME-1	AAEL006109	755	764	+	10.1237	7.52e-05	0.377	ATGGAGAAGG
1-AAGAAGAAGG	STREME-1	AAEL010249	1537	1546	-	10.1237	7.52e-05	0.377	ATGGAGAAGG
1-AAGAAGAAGG	STREME-1	AAEL002688	1647	1656	+	10.0928	7.63e-05	0.381	ATGAACAAGG
1-AAGAAGAAGG	STREME-1	AAEL012007	1390	1399	-	10.0825	7.94e-05	0.393	AAGAATAAGT
1-AAGAAGAAGG	STREME-1	AAEL013775	1508	1517	-	10.0825	7.94e-05	0.393	AAGAATAAGT
1-AAGAAGAAGG	STREME-1	AAEL024267	1472	1481	-	10.0412	8.1e-05	0.397	AAGAAGATCG
1-AAGAAGAAGG	STREME-1	AAEL009077	1753	1762	+	10.0412	8.1e-05	0.397	AAGAAGATCG
1-AAGAAGAAGG	STREME-1	AAEL029071	1298	1307	-	9.87629	8.36e-05	0.406	AATAAGAACG
1-AAGAAGAAGG	STREME-1	AAEL003627	1464	1473	+	9.87629	8.36e-05	0.406	AATAAGAACG
1-AAGAAGAAGG	STREME-1	Or62	1620	1629	+	9.82474	8.43e-05	0.407	AAGCAGAGGA
1-AAGAAGAAGG	STREME-1	AAEL010540	260	269	+	9.79381	8.64e-05	0.414	AGGAAGAACG
1-AAGAAGAAGG	STREME-1	AAEL000397	933	942	-	9.79381	8.64e-05	0.414	AGGAAGAACG
1-AAGAAGAAGG	STREME-1	Or79	712	721	+	9.75258	8.87e-05	0.419	ATGCAGAAGA
1-AAGAAGAAGG	STREME-1	Ir41n	1359	1368	-	9.75258	8.87e-05	0.419	ATGCAGAAGA
1-AAGAAGAAGG	STREME-1	AAEL027584	1729	1738	+	9.75258	8.87e-05	0.419	ATGCAGAAGA
1-AAGAAGAAGG	STREME-1	AAEL022967	916	925	+	9.51546	9.65e-05	0.451	ACGAAGATGG
1-AAGAAGAAGG	STREME-1	AAEL011641	1186	1195	+	9.51546	9.65e-05	0.451	ACGAAGATGG
1-AAGAAGAAGG	STREME-1	AAEL000842	52	61	-	9.48454	9.77e-05	0.451	AAGAACATGG
1-AAGAAGAAGG	STREME-1	AAEL012103	523	532	-	9.48454	9.77e-05	0.451	AAGAACATGG
1-AAGAAGAAGG	STREME-1	Or40	1797	1806	-	9.48454	9.77e-05	0.451	AAGAACATGG
# FIMO (Find Individual Motif Occurrences): Version 5.5.7 compiled on Aug 29 2024 at 17:50:14
# The format of this file is described at https://meme-suite.org/meme/doc/fimo-output-format.html#tsv_results.
# fimo --verbosity 1 --oc fimo_out_2 --bgfile ./background --motif 1-AAGAAGAAGG streme_out/streme.xml Ir8a_DN_upstream.fasta
