## Supplementary XSTREME Motif Analysis for "The co-receptors *Orco* and *Ir8a* are required for coordinated expression of chemosensory genes in the antennae of the yellow fever mosquito, *Aedes aegypti*": fimo.tsv

motif_id	motif_alt_id	sequence_name	start	stop	strand	score	p-value	q-value	matched_sequence
3-AAGCAGGCTCTGTC	STREME-3	AAEL019999	444	457	-	26.8351	1.52e-09	0.000266	AAGCAGGCTCTGTC
3-AAGCAGGCTCTGTC	STREME-3	AAEL001644	800	813	+	26.8351	1.52e-09	0.000266	AAGCAGGCTCTGTC
3-AAGCAGGCTCTGTC	STREME-3	AAEL013775	809	822	+	26.8351	1.52e-09	0.000266	AAGCAGGCTCTGTC
3-AAGCAGGCTCTGTC	STREME-3	AAEL025248	1158	1171	+	26.8351	1.52e-09	0.000266	AAGCAGGCTCTGTC
3-AAGCAGGCTCTGTC	STREME-3	AAEL004974	1254	1267	+	26.8351	1.52e-09	0.000266	AAGCAGGCTCTGTC
3-AAGCAGGCTCTGTC	STREME-3	AAEL022676	1566	1579	+	26.8351	1.52e-09	0.000266	AAGCAGGCTCTGTC
3-AAGCAGGCTCTGTC	STREME-3	Ir41b	152	165	-	24.8144	3.99e-09	0.000419	AAGCAGGCTTTGTC
3-AAGCAGGCTCTGTC	STREME-3	AAEL025845	185	198	-	24.8144	3.99e-09	0.000419	AAGCAGGCTTTGTC
3-AAGCAGGCTCTGTC	STREME-3	AAEL022932	1434	1447	+	24.8144	3.99e-09	0.000419	AAGCAGGCTTTGTC
3-AAGCAGGCTCTGTC	STREME-3	Ir64a	1611	1624	+	24.8144	3.99e-09	0.000419	AAGCAGGCTTTGTC
3-AAGCAGGCTCTGTC	STREME-3	AAEL029071	1274	1287	-	23.0515	1.48e-08	0.00129	AAGCAAGCTCTGTC
3-AAGCAGGCTCTGTC	STREME-3	Or86	1472	1485	-	23.0515	1.48e-08	0.00129	AAGCAAGCTCTGTC
3-AAGCAGGCTCTGTC	STREME-3	AAEL011454	787	800	+	22.8351	2.07e-08	0.00167	CAGCAGGCTCTGTC
3-AAGCAGGCTCTGTC	STREME-3	AAEL004095	1448	1461	-	22.4742	2.41e-08	0.00179	AAGCAGGCTTTGGC
3-AAGCAGGCTCTGTC	STREME-3	AAEL002961	1516	1529	-	22.4227	2.56e-08	0.00179	ACGCAGGCTTTGTC
3-AAGCAGGCTCTGTC	STREME-3	AAEL008271	395	408	-	21.8969	3.87e-08	0.00254	AAGCAGGCTTTGCC
3-AAGCAGGCTCTGTC	STREME-3	AAEL002591	912	925	-	20.0722	1.08e-07	0.00666	AAACAGGCTCTGCC
3-AAGCAGGCTCTGTC	STREME-3	Ir41a	1517	1530	+	19.6907	1.28e-07	0.00745	ACGCAGCCTCTGTC
3-AAGCAGGCTCTGTC	STREME-3	AAEL022037	1283	1296	+	19.4433	1.41e-07	0.00777	AAGCAGGCTTTGTT
3-AAGCAGGCTCTGTC	STREME-3	AAEL008325	145	158	-	19.2062	1.75e-07	0.00882	AAACAGGCTCTATC
3-AAGCAGGCTCTGTC	STREME-3	AAEL003627	724	737	+	19.1856	1.77e-07	0.00882	AAGCATGCTCTGGC
3-AAGCAGGCTCTGTC	STREME-3	AAEL002597	1395	1408	+	19.1237	1.87e-07	0.00889	AAGCAGGCTATGTG
3-AAGCAGGCTCTGTC	STREME-3	AAEL019522	346	359	+	19.0206	2.07e-07	0.00943	ACGCAGTCTCTGTC
3-AAGCAGGCTCTGTC	STREME-3	AAEL000206	1240	1253	+	18.5258	2.85e-07	0.0125	AAACAGGTTCTGTC
3-AAGCAGGCTCTGTC	STREME-3	AAEL012007	635	648	-	18.2474	3.53e-07	0.0148	ATGCAGGCTATGTC
3-AAGCAGGCTCTGTC	STREME-3	AAEL012268	1172	1185	-	17.9072	4.12e-07	0.0166	AAGTAGGTTCTGTC
3-AAGCAGGCTCTGTC	STREME-3	AAEL013775	1407	1420	+	17.5979	4.92e-07	0.0191	AAGCTGGTTCTGTC
3-AAGCAGGCTCTGTC	STREME-3	AAEL023265	817	830	-	17.299	5.79e-07	0.0217	AAGCAAGCTTTGTG
3-AAGCAGGCTCTGTC	STREME-3	AAEL010863	806	819	-	16.1443	1.03e-06	0.0369	TAGCAGGCTCTCGC
3-AAGCAGGCTCTGTC	STREME-3	Ir103	329	342	-	15.9588	1.13e-06	0.0369	AAGCAGCCTCTAGC
3-AAGCAGGCTCTGTC	STREME-3	AAEL009479	472	485	-	15.9588	1.13e-06	0.0369	AAGCAGCCTCTAGC
3-AAGCAGGCTCTGTC	STREME-3	AAEL006483	1375	1388	-	15.9588	1.13e-06	0.0369	AAGCAGCCTCTAGC
3-AAGCAGGCTCTGTC	STREME-3	AAEL019681	1670	1683	+	15.6082	1.3e-06	0.0413	TAGCAGGCTCTATG
3-AAGCAGGCTCTGTC	STREME-3	AAEL002688	155	168	+	15.5464	1.35e-06	0.0417	AAACAGTCTTTGTC
3-AAGCAGGCTCTGTC	STREME-3	AAEL027327	1865	1878	+	15	1.78e-06	0.0532	CAGCAAGCGCTGTC
3-AAGCAGGCTCTGTC	STREME-3	AAEL013774	503	516	-	14.6598	2.12e-06	0.0617	ATGCAAGCTCTATC
3-AAGCAGGCTCTGTC	STREME-3	AAEL019858	551	564	+	14.5567	2.28e-06	0.0644	ACGCAGTTTCTGTC
3-AAGCAGGCTCTGTC	STREME-3	AAEL007994	403	416	+	14.5361	2.33e-06	0.0644	AAGTAGGCCCTATC
3-AAGCAGGCTCTGTC	STREME-3	AAEL012103	970	983	+	14.2268	2.71e-06	0.0729	AAGCTAGCGCTGTC
3-AAGCAGGCTCTGTC	STREME-3	Gr4	721	734	-	13.9381	3.04e-06	0.0797	AAGCAGCCTTTAGC
3-AAGCAGGCTCTGTC	STREME-3	AAEL027477	1373	1386	+	13.6495	3.65e-06	0.0918	ACGCAGGCTTCGTC
3-AAGCAGGCTCTGTC	STREME-3	AAEL006399	90	103	-	13.6392	3.68e-06	0.0918	AAGTAGCCTATGTC
3-AAGCAGGCTCTGTC	STREME-3	AAEL022159	662	675	+	13.3196	4.2e-06	0.102	ACGCAGGTTTTCTC
3-AAGCAGGCTCTGTC	STREME-3	Gr36	1022	1035	+	12.567	5.89e-06	0.14	AAGTAGGCGTTGTG
3-AAGCAGGCTCTGTC	STREME-3	AAEL009013	807	820	+	12.0103	7.41e-06	0.172	TCGCAGGCTTTACC
3-AAGCAGGCTCTGTC	STREME-3	AAEL006328	1131	1144	+	11.6598	8.6e-06	0.196	CAGCAGGCTTTATT
3-AAGCAGGCTCTGTC	STREME-3	AAEL020082	1065	1078	-	11.3299	9.95e-06	0.222	AAGCAGACTCTAGC
3-AAGCAGGCTCTGTC	STREME-3	AAEL006058	760	773	+	10.9794	1.14e-05	0.249	CAGCAGGTTTTGTT
3-AAGCAGGCTCTGTC	STREME-3	AAEL027261	1257	1270	-	10.7629	1.27e-05	0.271	GAGCAGTCTTTGTC
3-AAGCAGGCTCTGTC	STREME-3	AAEL002654	443	456	-	10.6701	1.32e-05	0.278	AAGCAGGCTTCGTT
3-AAGCAGGCTCTGTC	STREME-3	AAEL009077	102	115	+	10.5979	1.36e-05	0.28	ATACAGGCCCTGTG
3-AAGCAGGCTCTGTC	STREME-3	Ir41a	587	600	-	10.5155	1.41e-05	0.28	AAGCAACCGCTGTG
3-AAGCAGGCTCTGTC	STREME-3	AAEL026887	1769	1782	-	10.5155	1.41e-05	0.28	AAGCAACCGCTGTG
3-AAGCAGGCTCTGTC	STREME-3	AAEL024572	542	555	-	10.4433	1.45e-05	0.282	ACGCAAGTTTTGTG
3-AAGCAGGCTCTGTC	STREME-3	AAEL024222	1446	1459	-	10.3608	1.49e-05	0.285	ACGCAGCCTCTGTA
3-AAGCAGGCTCTGTC	STREME-3	AAEL025043	1962	1975	-	10.1546	1.62e-05	0.302	AAGCTGTTTTTGTC
3-AAGCAGGCTCTGTC	STREME-3	AAEL015412	889	902	-	9.86598	1.86e-05	0.342	ACGCAAGCTTCGTC
3-AAGCAGGCTCTGTC	STREME-3	AAEL007057	1376	1389	-	9.64948	2.06e-05	0.366	CAGCTGGCGTTGGC
3-AAGCAGGCTCTGTC	STREME-3	AAEL006399	1029	1042	-	9.63918	2.06e-05	0.366	AAGCAAGCTCGCTC
3-AAGCAGGCTCTGTC	STREME-3	AAEL011641	1685	1698	+	9.26804	2.37e-05	0.414	AAACATGCCTTGGC
3-AAGCAGGCTCTGTC	STREME-3	AAEL013323	1293	1306	+	9.16495	2.5e-05	0.429	AAGTAGGCGCTATT
3-AAGCAGGCTCTGTC	STREME-3	AAEL007531	36	49	-	9.01031	2.67e-05	0.451	AAGCAAGTTTTCCC
3-AAGCAGGCTCTGTC	STREME-3	AAEL006058	185	198	+	8.91753	2.78e-05	0.463	AGGCAGGCTATGTT
3-AAGCAGGCTCTGTC	STREME-3	Ir159	168	181	+	8.30928	3.49e-05	0.55	AAGCAGGTGCTCTT
3-AAGCAGGCTCTGTC	STREME-3	AAEL000241	29	42	+	8.29897	3.51e-05	0.55	AAGCAAGGTCTGTT
3-AAGCAGGCTCTGTC	STREME-3	AAEL029071	216	229	-	8.29897	3.51e-05	0.55	AAGCAAGATCTGTT
3-AAGCAGGCTCTGTC	STREME-3	AAEL008151	1332	1345	+	8.27835	3.54e-05	0.55	CCGCTGGCTTTGTT
3-AAGCAGGCTCTGTC	STREME-3	AAEL001308	1961	1974	+	8.25773	3.57e-05	0.55	AAATAAGTTTTGTC
3-AAGCAGGCTCTGTC	STREME-3	AAEL007795	1958	1971	-	8	3.91e-05	0.595	AGGCAGGTTTTATC
3-AAGCAGGCTCTGTC	STREME-3	Ir64a	1386	1399	-	7.94845	3.99e-05	0.597	AAGTATCCTTTGGC
3-AAGCAGGCTCTGTC	STREME-3	AAEL001639	1568	1581	-	7.84536	4.15e-05	0.606	TAGCAATCGTTGTC
3-AAGCAGGCTCTGTC	STREME-3	AAEL006772	150	163	-	7.83505	4.16e-05	0.606	AAGCATGCTTTGGA
3-AAGCAGGCTCTGTC	STREME-3	AAEL020271	1907	1920	+	7.7732	4.27e-05	0.612	AAACGGGTTTTGTC
3-AAGCAGGCTCTGTC	STREME-3	AAEL019522	163	176	-	7.64948	4.47e-05	0.633	ATGCATGCTCTTTC
3-AAGCAGGCTCTGTC	STREME-3	Or40	203	216	+	7.57732	4.59e-05	0.639	ACGCATCTTCTGGC
3-AAGCAGGCTCTGTC	STREME-3	AAEL012748	564	577	+	7.52577	4.68e-05	0.639	AAGCATGTTTTATG
3-AAGCAGGCTCTGTC	STREME-3	AAEL001308	994	1007	+	7.47423	4.76e-05	0.639	GAGCATTCTCTGTC
3-AAGCAGGCTCTGTC	STREME-3	AAEL005892	1965	1978	-	7.4433	4.81e-05	0.639	CCACAGGCTCTATT
3-AAGCAGGCTCTGTC	STREME-3	AAEL019681	1168	1181	+	7.42268	4.85e-05	0.639	AAGCAGGTTTTCCT
3-AAGCAGGCTCTGTC	STREME-3	AAEL002722	466	479	+	7.39175	4.91e-05	0.639	ACGCTTGCCCTGCC
3-AAGCAGGCTCTGTC	STREME-3	AAEL000842	1347	1360	+	7.37113	4.94e-05	0.639	GCGCAGGTTATGTC
3-AAGCAGGCTCTGTC	STREME-3	AAEL026887	517	530	+	7.28866	5.08e-05	0.649	CAGCAAGCCATGTG
3-AAGCAGGCTCTGTC	STREME-3	AAEL024113	622	635	-	7.20619	5.23e-05	0.65	AAGTATGCTCTAGG
3-AAGCAGGCTCTGTC	STREME-3	AAEL008151	276	289	+	7.18557	5.27e-05	0.65	ATGTTAGCTTTGTC
3-AAGCAGGCTCTGTC	STREME-3	AAEL010579	922	935	-	7.18557	5.27e-05	0.65	AAGTAAGGTTTGTC
3-AAGCAGGCTCTGTC	STREME-3	AAEL001392	1431	1444	+	7.09278	5.45e-05	0.664	AAGTAGTCCTTATC
3-AAGCAGGCTCTGTC	STREME-3	Ir75b	1351	1364	+	6.92784	5.81e-05	0.7	AAGCCAGCTTTGTT
3-AAGCAGGCTCTGTC	STREME-3	AAEL022553	1689	1702	-	6.82474	6.06e-05	0.716	AAGCAGCTTTGGTC
3-AAGCAGGCTCTGTC	STREME-3	AAEL024571	579	592	-	6.72165	6.3e-05	0.716	ATGCCGCCTTTGTC
3-AAGCAGGCTCTGTC	STREME-3	AAEL003439	392	405	+	6.71134	6.32e-05	0.716	CAACATGCCCTGCC
3-AAGCAGGCTCTGTC	STREME-3	AAEL003647	771	784	-	6.71134	6.32e-05	0.716	CAACATGCCCTGCC
3-AAGCAGGCTCTGTC	STREME-3	AAEL027737	1438	1451	+	6.71134	6.32e-05	0.716	CAACATGCCCTGCC
3-AAGCAGGCTCTGTC	STREME-3	AAEL026706	1848	1861	+	6.6701	6.41e-05	0.716	ACACTAGCTCTGTT
3-AAGCAGGCTCTGTC	STREME-3	AAEL017572	1722	1735	-	6.65979	6.44e-05	0.716	AAGCAGTCACTGGG
3-AAGCAGGCTCTGTC	STREME-3	AAEL024571	1537	1550	+	6.56701	6.62e-05	0.716	CAGCTGTCGTTGTC
3-AAGCAGGCTCTGTC	STREME-3	AAEL009479	1707	1720	-	6.56701	6.62e-05	0.716	AAGCTGGTGCTCGC
3-AAGCAGGCTCTGTC	STREME-3	Or40	1367	1380	-	6.5567	6.65e-05	0.716	AAGCAGTTTTTCTG
3-AAGCAGGCTCTGTC	STREME-3	AAEL001686	449	462	-	6.53608	6.69e-05	0.716	AAGTTTGCTTTGTG
3-AAGCAGGCTCTGTC	STREME-3	AAEL009628	1880	1893	-	6.49485	6.79e-05	0.719	ACACCGGCTCTGTT
3-AAGCAGGCTCTGTC	STREME-3	AAEL021278	521	534	-	6.42268	6.94e-05	0.727	ACATTGGCTTTGCC
3-AAGCAGGCTCTGTC	STREME-3	AAEL022625	920	933	+	6.3299	7.19e-05	0.746	AAGCAGCTTTTTTC
3-AAGCAGGCTCTGTC	STREME-3	Ir103	1076	1089	-	6.21649	7.52e-05	0.768	AAGAAGCTTTTGTC
3-AAGCAGGCTCTGTC	STREME-3	Or62	400	413	-	6.20619	7.55e-05	0.768	CAGCTGGTTTTGTT
3-AAGCAGGCTCTGTC	STREME-3	AAEL003066	125	138	+	6.09278	7.88e-05	0.787	AAAGAGGCTCTATG
3-AAGCAGGCTCTGTC	STREME-3	Ir158	1461	1474	-	6.09278	7.88e-05	0.787	AAAGAGGCTCTATG
3-AAGCAGGCTCTGTC	STREME-3	AAEL010249	1815	1828	+	5.93814	8.39e-05	0.82	AAATAGCCCCTATC
3-AAGCAGGCTCTGTC	STREME-3	AAEL000842	717	730	-	5.92784	8.42e-05	0.82	ATGCGAGCTCTATC
3-AAGCAGGCTCTGTC	STREME-3	AAEL025370	1964	1977	+	5.91753	8.45e-05	0.82	AAATAGGTTTTAGC
3-AAGCAGGCTCTGTC	STREME-3	AAEL008726	1134	1147	+	5.85567	8.65e-05	0.82	AAATAGGCGATCTC
3-AAGCAGGCTCTGTC	STREME-3	Or4	299	312	+	5.82474	8.77e-05	0.82	AAGCGTGCGCTGCC
3-AAGCAGGCTCTGTC	STREME-3	AAEL008325	520	533	+	5.82474	8.77e-05	0.82	TGGCGGGCTCTGTC
3-AAGCAGGCTCTGTC	STREME-3	AAEL022553	1258	1271	-	5.82474	8.77e-05	0.82	ACGCTGATTCTGTC
3-AAGCAGGCTCTGTC	STREME-3	AAEL024746	1902	1915	-	5.7732	8.92e-05	0.822	AAACATTTTTTGTC
3-AAGCAGGCTCTGTC	STREME-3	AAEL010863	117	130	+	5.76289	8.95e-05	0.822	TAGCTGCCGCTATC
3-AAGCAGGCTCTGTC	STREME-3	AAEL025613	1832	1845	-	5.72165	9.06e-05	0.822	TAGCAGTTTCTATG
3-AAGCAGGCTCTGTC	STREME-3	AAEL014372	1114	1127	-	5.71134	9.1e-05	0.822	AAGCATGTTTTGTA
3-AAGCAGGCTCTGTC	STREME-3	AAEL027658	344	357	-	5.59794	9.45e-05	0.846	AAACATTCTTTCTC
3-AAGCAGGCTCTGTC	STREME-3	AAEL004951	333	346	+	5.5567	9.57e-05	0.85	ACGTATCCTTTGGC
3-AAGCAGGCTCTGTC	STREME-3	AAEL001878	1672	1685	-	5.47423	9.86e-05	0.864	AAACAGGTCTTCGC
3-AAGCAGGCTCTGTC	STREME-3	AAEL024963	1416	1429	+	5.45361	9.95e-05	0.864	GAGCATTCTTTGTC
3-AAGCAGGCTCTGTC	STREME-3	AAEL024222	1103	1116	-	5.4433	9.98e-05	0.864	ATGCAGGCGTTCGG
# FIMO (Find Individual Motif Occurrences): Version 5.5.7 compiled on Aug 29 2024 at 17:50:14
# The format of this file is described at https://meme-suite.org/meme/doc/fimo-output-format.html#tsv_results.
# fimo --verbosity 1 --oc fimo_out_3 --bgfile ./background --motif 3-AAGCAGGCTCTGTC streme_out/streme.xml Ir8a_DN_upstream.fasta
