## Supplementary XSTREME Motif Analysis for "The co-receptors *Orco* and *Ir8a* are required for coordinated expression of chemosensory genes in the antennae of the yellow fever mosquito, *Aedes aegypti*": sea.tsv

RANK	DB	ID	ALT_ID	CONSENSUS	TP	TP%	FP	FP%	ENR_RATIO	SCORE_THR	PVALUE	LOG_PVALUE	EVALUE	LOG_EVALUE	QVALUE	LOG_QVALUE
1	streme_out/streme.xml	2-GAGCACTTCCACA	STREME-2	GAGCACTTCCACA	52	21.76	7	2.93	6.62	12	6.77e-10	-21.11	2.03e-9	-20.01	2.03e-9	-20.01
2	streme_out/streme.xml	1-AAGAAGAAGG	STREME-1	AAGAAGAAGG	75	31.38	19	7.95	3.8	11	2.40e-9	-19.85	7.19e-9	-18.75	3.60e-9	-19.44
3	streme_out/streme.xml	3-AAGCAGGCTCTGTC	STREME-3	AAGCAGGCTCTGTC	66	27.62	46	19.25	1.43	7.3	3.60e-2	-3.32	1.08e-1	-2.23	3.60e-2	-3.32
# SEA (Simple Enrichment Analysis): Version 5.5.7 compiled on Aug 29 2024 at 17:50:21
# The format of this file is described at https://meme-suite.org/meme/doc/sea-output-format.html.
# sea --verbosity 1 --oc sea_disc_out --qvalue --thresh 1 --order 2 --bfile ./background --seed 0 --align center --motif-pseudo 0.01 --noseqs --m streme_out/streme.xml --p Ir8a_DN_upstream.fasta
