## Supplementary XSTREME Motif Analysis for "The co-receptors *Orco* and *Ir8a* are required for coordinated expression of chemosensory genes in the antennae of the yellow fever mosquito, *Aedes aegypti*": sea.tsv

RANK	DB	ID	ALT_ID	CONSENSUS	TP	TP%	FP	FP%	ENR_RATIO	SCORE_THR	PVALUE	LOG_PVALUE	EVALUE	LOG_EVALUE	QVALUE	LOG_QVALUE
1	streme_out/streme.xml	2-GAGCACTTCCACA	STREME-2	GAGCACTTCCACA	52	21.76	7	2.93	6.62	12	6.77e-10	-21.11	1.04e-7	-16.08	1.02e-7	-16.10
2	streme_out/streme.xml	1-AAGAAGAAGG	STREME-1	AAGAAGAAGG	75	31.38	19	7.95	3.8	11	2.40e-9	-19.85	3.67e-7	-14.82	1.81e-7	-15.53
# SEA (Simple Enrichment Analysis): Version 5.5.7 compiled on Aug 29 2024 at 17:50:21
# The format of this file is described at https://meme-suite.org/meme/doc/sea-output-format.html.
# sea --verbosity 1 --oc sea_out --thresh 0.05 --order 2 --bfile ./background --seed 0 --align center --motif-pseudo 0.01 --m streme_out/streme.xml --m db/motif_databases/JASPAR/JASPAR2022_CORE_insects_non-redundant_v2.meme --noseqs --p Ir8a_DN_upstream.fasta
