## Supplementary XSTREME Motif Analysis for "The co-receptors *Orco* and *Ir8a* are required for coordinated expression of chemosensory genes in the antennae of the yellow fever mosquito, *Aedes aegypti*": sequences.tsv

motif_ID	motif_ALT_ID	motif_P-value	seq_ID	seq_Score	seq_Class	is_holdout?
1-AAGAAGAAGG	STREME-1	3.6e-001	AAEL019828	18.26	tp	0
1-AAGAAGAAGG	STREME-1	3.6e-001	AAEL002654	18.26	tp	0
1-AAGAAGAAGG	STREME-1	3.6e-001	AAEL022676	18.26	tp	0
1-AAGAAGAAGG	STREME-1	3.6e-001	AAEL009531	18.26	tp	0
1-AAGAAGAAGG	STREME-1	3.6e-001	AAEL008271	18.26	tp	0
1-AAGAAGAAGG	STREME-1	3.6e-001	AAEL024750	18.26	fp	0
1-AAGAAGAAGG	STREME-1	3.6e-001	AAEL010863	15.86	tp	0
1-AAGAAGAAGG	STREME-1	3.6e-001	Ir41b	15.86	tp	0
1-AAGAAGAAGG	STREME-1	3.6e-001	AAEL025845	15.86	tp	0
1-AAGAAGAAGG	STREME-1	3.6e-001	Or102	15.86	tp	0
1-AAGAAGAAGG	STREME-1	3.6e-001	AAEL007739	15.86	tp	0
1-AAGAAGAAGG	STREME-1	3.6e-001	AAEL022037	15.86	tp	0
1-AAGAAGAAGG	STREME-1	3.6e-001	AAEL010128	15.86	tp	0
1-AAGAAGAAGG	STREME-1	3.6e-001	AAEL008746	15.86	tp	0
1-AAGAAGAAGG	STREME-1	3.6e-001	Ir64a	15.86	tp	0
1-AAGAAGAAGG	STREME-1	3.6e-001	AAEL029071	15.86	tp	0
1-AAGAAGAAGG	STREME-1	3.6e-001	AAEL008325	15.86	tp	0
1-AAGAAGAAGG	STREME-1	3.6e-001	AAEL019999	15.86	tp	0
1-AAGAAGAAGG	STREME-1	3.6e-001	AAEL011454	15.86	tp	0
1-AAGAAGAAGG	STREME-1	3.6e-001	Ir75b	15.86	tp	0
1-AAGAAGAAGG	STREME-1	3.6e-001	AAEL022932	15.86	tp	0
1-AAGAAGAAGG	STREME-1	3.6e-001	AAEL006058	15.86	tp	0
1-AAGAAGAAGG	STREME-1	3.6e-001	AAEL013775	15.86	tp	0
1-AAGAAGAAGG	STREME-1	3.6e-001	AAEL002591	15.86	tp	0
1-AAGAAGAAGG	STREME-1	3.6e-001	AAEL008271	15.86	fp	0
1-AAGAAGAAGG	STREME-1	3.6e-001	AAEL013375	15.86	tp	1
1-AAGAAGAAGG	STREME-1	3.6e-001	AAEL020035	15.86	tp	1
1-AAGAAGAAGG	STREME-1	3.6e-001	AAEL008411	15.86	tp	1
1-AAGAAGAAGG	STREME-1	3.6e-001	Ir7q	15.86	fp	1
1-AAGAAGAAGG	STREME-1	3.6e-001	AAEL010390	15.50	tp	0
1-AAGAAGAAGG	STREME-1	3.6e-001	Gr77	15.50	tp	0
1-AAGAAGAAGG	STREME-1	3.6e-001	AAEL008153	15.50	tp	0
1-AAGAAGAAGG	STREME-1	3.6e-001	AAEL025613	15.50	tp	0
1-AAGAAGAAGG	STREME-1	3.6e-001	AAEL002597	15.10	tp	0
1-AAGAAGAAGG	STREME-1	3.6e-001	AAEL020922	14.97	tp	0
1-AAGAAGAAGG	STREME-1	3.6e-001	AAEL010396	14.97	tp	0
1-AAGAAGAAGG	STREME-1	3.6e-001	AAEL012748	14.59	tp	0
1-AAGAAGAAGG	STREME-1	3.6e-001	AAEL023700	14.59	tp	0
1-AAGAAGAAGG	STREME-1	3.6e-001	AAEL019522	14.59	tp	0
1-AAGAAGAAGG	STREME-1	3.6e-001	AAEL021278	14.29	tp	0
1-AAGAAGAAGG	STREME-1	3.6e-001	AAEL019661	14.29	tp	0
1-AAGAAGAAGG	STREME-1	3.6e-001	AAEL010592	14.29	tp	0
1-AAGAAGAAGG	STREME-1	3.6e-001	AAEL001396	14.10	tp	0
1-AAGAAGAAGG	STREME-1	3.6e-001	AAEL002722	14.10	tp	0
1-AAGAAGAAGG	STREME-1	3.6e-001	AAEL003522	14.10	tp	0
1-AAGAAGAAGG	STREME-1	3.6e-001	AAEL009198	14.10	tp	0
1-AAGAAGAAGG	STREME-1	3.6e-001	AAEL008007	13.96	tp	0
1-AAGAAGAAGG	STREME-1	3.6e-001	AAEL027658	13.94	tp	0
1-AAGAAGAAGG	STREME-1	3.6e-001	AAEL009195	13.87	tp	0
1-AAGAAGAAGG	STREME-1	3.6e-001	Ir159	13.87	fp	1
1-AAGAAGAAGG	STREME-1	3.6e-001	AAEL001875	13.81	tp	0
1-AAGAAGAAGG	STREME-1	3.6e-001	AAEL019992	13.74	tp	0
1-AAGAAGAAGG	STREME-1	3.6e-001	AAEL001922	13.74	tp	0
1-AAGAAGAAGG	STREME-1	3.6e-001	AAEL026887	13.73	tp	0
1-AAGAAGAAGG	STREME-1	3.6e-001	AAEL021594	13.62	tp	0
1-AAGAAGAAGG	STREME-1	3.6e-001	AAEL023066	13.62	tp	0
1-AAGAAGAAGG	STREME-1	3.6e-001	AAEL010680	13.62	tp	0
1-AAGAAGAAGG	STREME-1	3.6e-001	AAEL009195	13.62	fp	0
1-AAGAAGAAGG	STREME-1	3.6e-001	AAEL001686	13.11	tp	0
1-AAGAAGAAGG	STREME-1	3.6e-001	AAEL024964	13.11	tp	0
1-AAGAAGAAGG	STREME-1	3.6e-001	AAEL004119	13.11	tp	1
#
2-GAGCACTTCCACA	STREME-2	5.1e-001	AAEL002597	24.40	tp	0
2-GAGCACTTCCACA	STREME-2	5.1e-001	AAEL025845	24.40	tp	0
2-GAGCACTTCCACA	STREME-2	5.1e-001	Or86	24.40	tp	0
2-GAGCACTTCCACA	STREME-2	5.1e-001	AAEL022037	24.40	tp	0
2-GAGCACTTCCACA	STREME-2	5.1e-001	AAEL000206	24.40	tp	0
2-GAGCACTTCCACA	STREME-2	5.1e-001	AAEL022676	24.40	tp	0
2-GAGCACTTCCACA	STREME-2	5.1e-001	Ir64a	24.40	tp	0
2-GAGCACTTCCACA	STREME-2	5.1e-001	AAEL008325	24.40	tp	0
2-GAGCACTTCCACA	STREME-2	5.1e-001	AAEL019999	24.40	tp	0
2-GAGCACTTCCACA	STREME-2	5.1e-001	AAEL022932	24.40	tp	0
2-GAGCACTTCCACA	STREME-2	5.1e-001	AAEL013775	24.40	tp	0
2-GAGCACTTCCACA	STREME-2	5.1e-001	AAEL008411	24.40	tp	1
2-GAGCACTTCCACA	STREME-2	5.1e-001	AAEL008252	21.92	tp	0
2-GAGCACTTCCACA	STREME-2	5.1e-001	AAEL008271	21.92	tp	0
2-GAGCACTTCCACA	STREME-2	5.1e-001	AAEL008746	21.34	tp	0
2-GAGCACTTCCACA	STREME-2	5.1e-001	Ir41b	20.91	tp	0
2-GAGCACTTCCACA	STREME-2	5.1e-001	AAEL011454	20.54	tp	0
2-GAGCACTTCCACA	STREME-2	5.1e-001	AAEL024963	20.12	tp	0
2-GAGCACTTCCACA	STREME-2	5.1e-001	AAEL001644	20.03	tp	0
2-GAGCACTTCCACA	STREME-2	5.1e-001	AAEL027261	19.94	tp	0
2-GAGCACTTCCACA	STREME-2	5.1e-001	AAEL004974	18.37	tp	0
2-GAGCACTTCCACA	STREME-2	5.1e-001	AAEL024964	18.04	tp	0
2-GAGCACTTCCACA	STREME-2	5.1e-001	AAEL006058	17.54	tp	0
2-GAGCACTTCCACA	STREME-2	5.1e-001	Ir159	17.03	tp	0
2-GAGCACTTCCACA	STREME-2	5.1e-001	AAEL000397	16.96	tp	0
2-GAGCACTTCCACA	STREME-2	5.1e-001	AAEL019570	16.61	tp	0
2-GAGCACTTCCACA	STREME-2	5.1e-001	AAEL001392	16.38	tp	0
2-GAGCACTTCCACA	STREME-2	5.1e-001	AAEL027610	16.17	tp	0
2-GAGCACTTCCACA	STREME-2	5.1e-001	AAEL014516	16.16	tp	0
2-GAGCACTTCCACA	STREME-2	5.1e-001	AAEL007531	16.16	tp	0
2-GAGCACTTCCACA	STREME-2	5.1e-001	AAEL008600	16.08	tp	0
2-GAGCACTTCCACA	STREME-2	5.1e-001	AAEL012103	16.03	tp	0
2-GAGCACTTCCACA	STREME-2	5.1e-001	Gr4	15.89	tp	0
2-GAGCACTTCCACA	STREME-2	5.1e-001	Or62	15.78	tp	0
2-GAGCACTTCCACA	STREME-2	5.1e-001	AAEL027327	15.71	tp	0
2-GAGCACTTCCACA	STREME-2	5.1e-001	AAEL019681	15.71	tp	0
2-GAGCACTTCCACA	STREME-2	5.1e-001	AAEL010780	15.21	tp	0
2-GAGCACTTCCACA	STREME-2	5.1e-001	Ir75h	14.46	tp	0
2-GAGCACTTCCACA	STREME-2	5.1e-001	AAEL012748	14.08	tp	0
#
3-AAGCAGGCTCTGTC	STREME-3	1.0e+000	AAEL004974	26.90	tp	0
3-AAGCAGGCTCTGTC	STREME-3	1.0e+000	AAEL001644	26.90	tp	0
3-AAGCAGGCTCTGTC	STREME-3	1.0e+000	AAEL022676	26.90	tp	0
3-AAGCAGGCTCTGTC	STREME-3	1.0e+000	AAEL025248	26.90	tp	0
3-AAGCAGGCTCTGTC	STREME-3	1.0e+000	AAEL019999	26.90	tp	0
3-AAGCAGGCTCTGTC	STREME-3	1.0e+000	AAEL013775	26.90	tp	0
3-AAGCAGGCTCTGTC	STREME-3	1.0e+000	Ir41b	24.45	tp	0
3-AAGCAGGCTCTGTC	STREME-3	1.0e+000	AAEL025845	24.45	tp	0
3-AAGCAGGCTCTGTC	STREME-3	1.0e+000	Ir64a	24.45	tp	0
3-AAGCAGGCTCTGTC	STREME-3	1.0e+000	AAEL022932	24.45	tp	0
3-AAGCAGGCTCTGTC	STREME-3	1.0e+000	Or86	22.97	tp	0
3-AAGCAGGCTCTGTC	STREME-3	1.0e+000	AAEL029071	22.97	tp	0
3-AAGCAGGCTCTGTC	STREME-3	1.0e+000	AAEL011454	22.74	tp	0
3-AAGCAGGCTCTGTC	STREME-3	1.0e+000	AAEL002961	22.35	tp	0
3-AAGCAGGCTCTGTC	STREME-3	1.0e+000	AAEL004095	21.65	tp	0
3-AAGCAGGCTCTGTC	STREME-3	1.0e+000	AAEL008271	21.16	tp	0
3-AAGCAGGCTCTGTC	STREME-3	1.0e+000	Ir41a	20.03	tp	0
3-AAGCAGGCTCTGTC	STREME-3	1.0e+000	AAEL019522	19.77	tp	0
3-AAGCAGGCTCTGTC	STREME-3	1.0e+000	AAEL002591	19.46	tp	0
3-AAGCAGGCTCTGTC	STREME-3	1.0e+000	AAEL008325	19.32	tp	0
3-AAGCAGGCTCTGTC	STREME-3	1.0e+000	AAEL002597	19.23	tp	0
3-AAGCAGGCTCTGTC	STREME-3	1.0e+000	AAEL012007	18.80	tp	0
3-AAGCAGGCTCTGTC	STREME-3	1.0e+000	AAEL003627	18.73	tp	0
3-AAGCAGGCTCTGTC	STREME-3	1.0e+000	AAEL022037	18.67	tp	0
3-AAGCAGGCTCTGTC	STREME-3	1.0e+000	AAEL012268	18.64	tp	0
3-AAGCAGGCTCTGTC	STREME-3	1.0e+000	AAEL000206	18.07	tp	0
3-AAGCAGGCTCTGTC	STREME-3	1.0e+000	AAEL010863	16.55	tp	0
3-AAGCAGGCTCTGTC	STREME-3	1.0e+000	AAEL019681	16.55	tp	0
3-AAGCAGGCTCTGTC	STREME-3	1.0e+000	AAEL009479	16.41	tp	0
3-AAGCAGGCTCTGTC	STREME-3	1.0e+000	AAEL006483	16.41	tp	0
3-AAGCAGGCTCTGTC	STREME-3	1.0e+000	Ir103	16.41	tp	0
3-AAGCAGGCTCTGTC	STREME-3	1.0e+000	AAEL023265	16.38	tp	0
3-AAGCAGGCTCTGTC	STREME-3	1.0e+000	AAEL026812	16.11	fp	0
3-AAGCAGGCTCTGTC	STREME-3	1.0e+000	AAEL007994	15.91	tp	0
3-AAGCAGGCTCTGTC	STREME-3	1.0e+000	AAEL002688	15.26	tp	0
3-AAGCAGGCTCTGTC	STREME-3	1.0e+000	AAEL006399	15.00	tp	0
3-AAGCAGGCTCTGTC	STREME-3	1.0e+000	AAEL013774	14.99	tp	0
3-AAGCAGGCTCTGTC	STREME-3	1.0e+000	AAEL012103	14.73	tp	0
3-AAGCAGGCTCTGTC	STREME-3	1.0e+000	AAEL027327	14.63	tp	0
3-AAGCAGGCTCTGTC	STREME-3	1.0e+000	AAEL019858	14.24	tp	0
