## Supplementary XSTREME Motif Analysis for "The co-receptors *Orco* and *Ir8a* are required for coordinated expression of chemosensory genes in the antennae of the yellow fever mosquito, *Aedes aegypti*": sites.tsv

motif_ID	motif_ALT_ID	seq_ID	site_Start	site_End	site_Strand	site_Score	site_Sequence
1-AAGAAGAAGG	STREME-1	AAEL019828	226	235	-	18.26	AAGAAGAAGG
1-AAGAAGAAGG	STREME-1	AAEL002654	1289	1298	-	18.26	AAGAAGAAGG
1-AAGAAGAAGG	STREME-1	AAEL022676	1608	1617	+	18.26	AAGAAGAAGG
1-AAGAAGAAGG	STREME-1	AAEL009531	652	661	+	18.26	AAGAAGAAGG
1-AAGAAGAAGG	STREME-1	AAEL008271	216	225	-	18.26	AAGAAGAAGG
1-AAGAAGAAGG	STREME-1	AAEL010863	1403	1412	-	15.86	AAGAAGAAGA
1-AAGAAGAAGG	STREME-1	AAEL013375	479	488	+	15.86	AAGAAGAAGA
1-AAGAAGAAGG	STREME-1	Ir41b	118	127	-	15.86	AAGAAGAAGA
1-AAGAAGAAGG	STREME-1	Ir41b	121	130	-	15.86	AAGAAGAAGA
1-AAGAAGAAGG	STREME-1	Ir41b	124	133	-	15.86	AAGAAGAAGA
1-AAGAAGAAGG	STREME-1	AAEL020035	417	426	+	15.86	AAGAAGAAGA
1-AAGAAGAAGG	STREME-1	AAEL008411	1598	1607	+	15.86	AAGAAGAAGA
1-AAGAAGAAGG	STREME-1	AAEL025845	144	153	-	15.86	AAGAAGAAGA
1-AAGAAGAAGG	STREME-1	AAEL025845	147	156	-	15.86	AAGAAGAAGA
1-AAGAAGAAGG	STREME-1	AAEL025845	150	159	-	15.86	AAGAAGAAGA
1-AAGAAGAAGG	STREME-1	AAEL025845	153	162	-	15.86	AAGAAGAAGA
1-AAGAAGAAGG	STREME-1	Or102	616	625	-	15.86	AAGAAGAAGA
1-AAGAAGAAGG	STREME-1	AAEL007739	1990	1999	+	15.86	AAGAAGAAGA
1-AAGAAGAAGG	STREME-1	AAEL022037	1319	1328	+	15.86	AAGAAGAAGA
1-AAGAAGAAGG	STREME-1	AAEL022037	1322	1331	+	15.86	AAGAAGAAGA
1-AAGAAGAAGG	STREME-1	AAEL022037	1325	1334	+	15.86	AAGAAGAAGA
1-AAGAAGAAGG	STREME-1	AAEL022037	1328	1337	+	15.86	AAGAAGAAGA
1-AAGAAGAAGG	STREME-1	AAEL010128	93	102	-	15.86	AAGAAGAAGA
1-AAGAAGAAGG	STREME-1	AAEL022676	1602	1611	+	15.86	AAGAAGAAGA
1-AAGAAGAAGG	STREME-1	AAEL022676	1605	1614	+	15.86	AAGAAGAAGA
1-AAGAAGAAGG	STREME-1	AAEL008746	988	997	+	15.86	AAGAAGAAGA
1-AAGAAGAAGG	STREME-1	AAEL008746	991	1000	+	15.86	AAGAAGAAGA
1-AAGAAGAAGG	STREME-1	AAEL008746	994	1003	+	15.86	AAGAAGAAGA
1-AAGAAGAAGG	STREME-1	Ir64a	1643	1652	+	15.86	AAGAAGAAGA
1-AAGAAGAAGG	STREME-1	AAEL029071	1232	1241	-	15.86	AAGAAGAAGA
1-AAGAAGAAGG	STREME-1	AAEL029071	1235	1244	-	15.86	AAGAAGAAGA
1-AAGAAGAAGG	STREME-1	AAEL008325	112	121	-	15.86	AAGAAGAAGA
1-AAGAAGAAGG	STREME-1	AAEL008325	115	124	-	15.86	AAGAAGAAGA
1-AAGAAGAAGG	STREME-1	AAEL019999	412	421	-	15.86	AAGAAGAAGA
1-AAGAAGAAGG	STREME-1	AAEL011454	821	830	+	15.86	AAGAAGAAGA
1-AAGAAGAAGG	STREME-1	Ir75b	1118	1127	-	15.86	AAGAAGAAGA
1-AAGAAGAAGG	STREME-1	AAEL008271	219	228	-	15.86	AAGAAGAAGA
1-AAGAAGAAGG	STREME-1	AAEL008271	237	246	-	15.86	AAGAAGAAGA
1-AAGAAGAAGG	STREME-1	AAEL008271	249	258	-	15.86	AAGAAGAAGA
1-AAGAAGAAGG	STREME-1	AAEL008271	252	261	-	15.86	AAGAAGAAGA
1-AAGAAGAAGG	STREME-1	AAEL008271	264	273	-	15.86	AAGAAGAAGA
1-AAGAAGAAGG	STREME-1	AAEL008271	267	276	-	15.86	AAGAAGAAGA
1-AAGAAGAAGG	STREME-1	AAEL008271	270	279	-	15.86	AAGAAGAAGA
1-AAGAAGAAGG	STREME-1	AAEL008271	273	282	-	15.86	AAGAAGAAGA
1-AAGAAGAAGG	STREME-1	AAEL008271	276	285	-	15.86	AAGAAGAAGA
1-AAGAAGAAGG	STREME-1	AAEL008271	279	288	-	15.86	AAGAAGAAGA
1-AAGAAGAAGG	STREME-1	AAEL008271	282	291	-	15.86	AAGAAGAAGA
1-AAGAAGAAGG	STREME-1	AAEL008271	285	294	-	15.86	AAGAAGAAGA
1-AAGAAGAAGG	STREME-1	AAEL008271	288	297	-	15.86	AAGAAGAAGA
1-AAGAAGAAGG	STREME-1	AAEL008271	291	300	-	15.86	AAGAAGAAGA
1-AAGAAGAAGG	STREME-1	AAEL008271	294	303	-	15.86	AAGAAGAAGA
1-AAGAAGAAGG	STREME-1	AAEL008271	297	306	-	15.86	AAGAAGAAGA
1-AAGAAGAAGG	STREME-1	AAEL008271	300	309	-	15.86	AAGAAGAAGA
1-AAGAAGAAGG	STREME-1	AAEL008271	303	312	-	15.86	AAGAAGAAGA
1-AAGAAGAAGG	STREME-1	AAEL008271	306	315	-	15.86	AAGAAGAAGA
1-AAGAAGAAGG	STREME-1	AAEL008271	309	318	-	15.86	AAGAAGAAGA
1-AAGAAGAAGG	STREME-1	AAEL008271	312	321	-	15.86	AAGAAGAAGA
1-AAGAAGAAGG	STREME-1	AAEL008271	315	324	-	15.86	AAGAAGAAGA
1-AAGAAGAAGG	STREME-1	AAEL008271	318	327	-	15.86	AAGAAGAAGA
1-AAGAAGAAGG	STREME-1	AAEL008271	321	330	-	15.86	AAGAAGAAGA
1-AAGAAGAAGG	STREME-1	AAEL008271	324	333	-	15.86	AAGAAGAAGA
1-AAGAAGAAGG	STREME-1	AAEL008271	327	336	-	15.86	AAGAAGAAGA
1-AAGAAGAAGG	STREME-1	AAEL008271	330	339	-	15.86	AAGAAGAAGA
1-AAGAAGAAGG	STREME-1	AAEL008271	333	342	-	15.86	AAGAAGAAGA
1-AAGAAGAAGG	STREME-1	AAEL008271	336	345	-	15.86	AAGAAGAAGA
1-AAGAAGAAGG	STREME-1	AAEL008271	339	348	-	15.86	AAGAAGAAGA
1-AAGAAGAAGG	STREME-1	AAEL008271	342	351	-	15.86	AAGAAGAAGA
1-AAGAAGAAGG	STREME-1	AAEL008271	345	354	-	15.86	AAGAAGAAGA
1-AAGAAGAAGG	STREME-1	AAEL008271	348	357	-	15.86	AAGAAGAAGA
1-AAGAAGAAGG	STREME-1	AAEL008271	351	360	-	15.86	AAGAAGAAGA
1-AAGAAGAAGG	STREME-1	AAEL008271	363	372	-	15.86	AAGAAGAAGA
1-AAGAAGAAGG	STREME-1	AAEL008271	366	375	-	15.86	AAGAAGAAGA
1-AAGAAGAAGG	STREME-1	AAEL008271	633	642	-	15.86	AAGAAGAAGA
1-AAGAAGAAGG	STREME-1	AAEL022932	1470	1479	+	15.86	AAGAAGAAGA
1-AAGAAGAAGG	STREME-1	AAEL006058	221	230	+	15.86	AAGAAGAAGA
1-AAGAAGAAGG	STREME-1	AAEL006058	224	233	+	15.86	AAGAAGAAGA
1-AAGAAGAAGG	STREME-1	AAEL013775	843	852	+	15.86	AAGAAGAAGA
1-AAGAAGAAGG	STREME-1	AAEL013775	846	855	+	15.86	AAGAAGAAGA
1-AAGAAGAAGG	STREME-1	AAEL013775	849	858	+	15.86	AAGAAGAAGA
1-AAGAAGAAGG	STREME-1	AAEL002591	703	712	-	15.86	AAGAAGAAGA
1-AAGAAGAAGG	STREME-1	AAEL010390	1262	1271	+	15.50	AAGCAGAAGG
1-AAGAAGAAGG	STREME-1	Gr77	121	130	+	15.50	AAGCAGAAGG
1-AAGAAGAAGG	STREME-1	AAEL008153	211	220	+	15.50	AAGCAGAAGG
1-AAGAAGAAGG	STREME-1	AAEL025613	276	285	-	15.50	AAGCAGAAGG
1-AAGAAGAAGG	STREME-1	AAEL008411	1601	1610	+	15.10	AAGAAGAAGT
1-AAGAAGAAGG	STREME-1	AAEL002597	1434	1443	+	15.10	AAGAAGAAGT
1-AAGAAGAAGG	STREME-1	Or102	1283	1292	+	15.10	AAGAAGAAGT
1-AAGAAGAAGG	STREME-1	Ir64a	1646	1655	+	15.10	AAGAAGAAGT
1-AAGAAGAAGG	STREME-1	AAEL011454	824	833	+	15.10	AAGAAGAAGT
1-AAGAAGAAGG	STREME-1	AAEL013775	852	861	+	15.10	AAGAAGAAGT
1-AAGAAGAAGG	STREME-1	AAEL020922	996	1005	-	14.97	AAGAAGAGGG
1-AAGAAGAAGG	STREME-1	AAEL010396	539	548	+	14.97	AAGAAGAGGG
1-AAGAAGAAGG	STREME-1	AAEL012748	1420	1429	-	14.59	ATGAAGAAGG
1-AAGAAGAAGG	STREME-1	AAEL023700	559	568	+	14.59	ATGAAGAAGG
1-AAGAAGAAGG	STREME-1	AAEL023700	1860	1869	-	14.59	ATGAAGAAGG
1-AAGAAGAAGG	STREME-1	AAEL019522	572	581	+	14.59	ATGAAGAAGG
1-AAGAAGAAGG	STREME-1	AAEL021278	869	878	+	14.29	AATAAGAAGG
1-AAGAAGAAGG	STREME-1	AAEL019661	328	337	-	14.29	AATAAGAAGG
1-AAGAAGAAGG	STREME-1	AAEL010592	1328	1337	+	14.29	AATAAGAAGG
1-AAGAAGAAGG	STREME-1	AAEL010592	1341	1350	+	14.29	AATAAGAAGG
1-AAGAAGAAGG	STREME-1	AAEL001396	383	392	+	14.10	AAGAAGAACG
1-AAGAAGAAGG	STREME-1	AAEL002722	158	167	-	14.10	AAGAAGAACG
1-AAGAAGAAGG	STREME-1	AAEL003522	1044	1053	+	14.10	AAGAAGAACG
1-AAGAAGAAGG	STREME-1	AAEL022932	1473	1482	+	14.10	AAGAAGAACG
1-AAGAAGAAGG	STREME-1	AAEL009198	530	539	-	14.10	AAGAAGAACG
1-AAGAAGAAGG	STREME-1	AAEL008007	840	849	+	13.96	AAGAAGATGG
1-AAGAAGAAGG	STREME-1	AAEL006058	227	236	+	13.96	AAGAAGATGG
1-AAGAAGAAGG	STREME-1	AAEL027658	1834	1843	-	13.94	AAGGAGAAGG
1-AAGAAGAAGG	STREME-1	AAEL009195	241	250	+	13.87	AGGAAGAAGG
1-AAGAAGAAGG	STREME-1	AAEL001875	1811	1820	-	13.81	AAGAAGGAGG
1-AAGAAGAAGG	STREME-1	AAEL019992	713	722	+	13.74	AAGAATAAGG
1-AAGAAGAAGG	STREME-1	AAEL001922	1643	1652	-	13.74	AAGAATAAGG
1-AAGAAGAAGG	STREME-1	AAEL001875	109	118	-	13.74	AAGAATAAGG
1-AAGAAGAAGG	STREME-1	AAEL026887	304	313	-	13.73	ACGAAGAAGG
1-AAGAAGAAGG	STREME-1	AAEL021594	132	141	-	13.62	AAGAACAAGG
1-AAGAAGAAGG	STREME-1	AAEL021594	473	482	-	13.62	AAGAACAAGG
1-AAGAAGAAGG	STREME-1	AAEL021594	862	871	-	13.62	AAGAACAAGG
1-AAGAAGAAGG	STREME-1	AAEL021594	1252	1261	-	13.62	AAGAACAAGG
1-AAGAAGAAGG	STREME-1	AAEL021594	1642	1651	-	13.62	AAGAACAAGG
1-AAGAAGAAGG	STREME-1	AAEL023066	85	94	-	13.62	AAGAACAAGG
1-AAGAAGAAGG	STREME-1	AAEL023066	474	483	-	13.62	AAGAACAAGG
1-AAGAAGAAGG	STREME-1	AAEL023066	863	872	-	13.62	AAGAACAAGG
1-AAGAAGAAGG	STREME-1	AAEL023066	1253	1262	-	13.62	AAGAACAAGG
1-AAGAAGAAGG	STREME-1	AAEL023066	1643	1652	-	13.62	AAGAACAAGG
1-AAGAAGAAGG	STREME-1	AAEL010680	1196	1205	-	13.62	AAGAACAAGG
1-AAGAAGAAGG	STREME-1	AAEL004119	1952	1961	+	13.11	AAGCAGAAGA
1-AAGAAGAAGG	STREME-1	AAEL001686	1140	1149	+	13.11	AAGCAGAAGA
1-AAGAAGAAGG	STREME-1	AAEL024964	1594	1603	-	13.11	AAGCAGAAGA
#
2-GAGCACTTCCACA	STREME-2	AAEL008411	1523	1535	-	24.40	GAGCACTTCCACA
2-GAGCACTTCCACA	STREME-2	AAEL002597	1364	1376	-	24.40	GAGCACTTCCACA
2-GAGCACTTCCACA	STREME-2	AAEL025845	218	230	+	24.40	GAGCACTTCCACA
2-GAGCACTTCCACA	STREME-2	Or86	1505	1517	+	24.40	GAGCACTTCCACA
2-GAGCACTTCCACA	STREME-2	AAEL022037	1251	1263	-	24.40	GAGCACTTCCACA
2-GAGCACTTCCACA	STREME-2	AAEL000206	1208	1220	-	24.40	GAGCACTTCCACA
2-GAGCACTTCCACA	STREME-2	AAEL022676	1538	1550	-	24.40	GAGCACTTCCACA
2-GAGCACTTCCACA	STREME-2	Ir64a	1579	1591	-	24.40	GAGCACTTCCACA
2-GAGCACTTCCACA	STREME-2	AAEL008325	178	190	+	24.40	GAGCACTTCCACA
2-GAGCACTTCCACA	STREME-2	AAEL019999	477	489	+	24.40	GAGCACTTCCACA
2-GAGCACTTCCACA	STREME-2	AAEL022932	1402	1414	-	24.40	GAGCACTTCCACA
2-GAGCACTTCCACA	STREME-2	AAEL013775	777	789	-	24.40	GAGCACTTCCACA
2-GAGCACTTCCACA	STREME-2	AAEL008252	1662	1674	-	21.92	GAGCCCTTCCACA
2-GAGCACTTCCACA	STREME-2	AAEL008271	427	439	+	21.92	GAGCCCTTCCACA
2-GAGCACTTCCACA	STREME-2	AAEL008746	933	945	-	21.34	GAGCACTTCTACA
2-GAGCACTTCCACA	STREME-2	Ir41b	184	196	+	20.91	GTGCACTTCCACA
2-GAGCACTTCCACA	STREME-2	AAEL011454	756	768	-	20.54	GAACACTTCCACA
2-GAGCACTTCCACA	STREME-2	AAEL024963	1391	1403	+	20.12	GAGCACTACCACA
2-GAGCACTTCCACA	STREME-2	AAEL001644	768	780	-	20.03	GAGCAATTCCACA
2-GAGCACTTCCACA	STREME-2	AAEL027261	1289	1301	+	19.94	GAGCACTTCAACA
2-GAGCACTTCCACA	STREME-2	AAEL004974	1225	1237	-	18.37	GAGCACTTCCAAA
2-GAGCACTTCCACA	STREME-2	AAEL024964	506	518	+	18.04	GAACCCTTCCACA
2-GAGCACTTCCACA	STREME-2	AAEL006058	729	741	-	17.54	AAGCACTTCCACG
2-GAGCACTTCCACA	STREME-2	Ir159	407	419	-	17.03	CTGCACTTCCACA
2-GAGCACTTCCACA	STREME-2	AAEL000397	994	1006	+	16.96	AAGCACTTCCAGA
2-GAGCACTTCCACA	STREME-2	AAEL019570	1664	1676	+	16.61	GAGCACTTCCATG
2-GAGCACTTCCACA	STREME-2	AAEL001392	1736	1748	-	16.38	AAGCAATTCCACA
2-GAGCACTTCCACA	STREME-2	AAEL027610	54	66	-	16.17	GAACAATTCCACA
2-GAGCACTTCCACA	STREME-2	AAEL014516	1436	1448	-	16.16	GAGGACTTCCAGA
2-GAGCACTTCCACA	STREME-2	AAEL007531	176	188	-	16.16	GCGCACTTCCATA
2-GAGCACTTCCACA	STREME-2	AAEL008600	1981	1993	-	16.08	GAACACTTCAACA
2-GAGCACTTCCACA	STREME-2	AAEL012103	939	951	-	16.03	GAGCACTTTTACA
2-GAGCACTTCCACA	STREME-2	Gr4	173	185	-	15.89	GTGCAGTTCCACA
2-GAGCACTTCCACA	STREME-2	Or62	1682	1694	+	15.78	CAGCACTTCGACA
2-GAGCACTTCCACA	STREME-2	AAEL027327	366	378	-	15.71	GAGAACTTCTACA
2-GAGCACTTCCACA	STREME-2	AAEL019681	1638	1650	-	15.71	AAGCATTTCCACA
2-GAGCACTTCCACA	STREME-2	AAEL010780	1075	1087	-	15.21	AAGCCCTTCTACA
2-GAGCACTTCCACA	STREME-2	AAEL013775	1376	1388	-	14.84	GAGTACTTCCACA
2-GAGCACTTCCACA	STREME-2	Ir75h	1309	1321	-	14.46	GAGCATTTTCACA
2-GAGCACTTCCACA	STREME-2	AAEL012748	1273	1285	+	14.08	AAGCACTTCTAGA
#
3-AAGCAGGCTCTGTC	STREME-3	AAEL004974	1254	1267	+	26.90	AAGCAGGCTCTGTC
3-AAGCAGGCTCTGTC	STREME-3	AAEL001644	800	813	+	26.90	AAGCAGGCTCTGTC
3-AAGCAGGCTCTGTC	STREME-3	AAEL022676	1566	1579	+	26.90	AAGCAGGCTCTGTC
3-AAGCAGGCTCTGTC	STREME-3	AAEL025248	1158	1171	+	26.90	AAGCAGGCTCTGTC
3-AAGCAGGCTCTGTC	STREME-3	AAEL019999	444	457	-	26.90	AAGCAGGCTCTGTC
3-AAGCAGGCTCTGTC	STREME-3	AAEL013775	809	822	+	26.90	AAGCAGGCTCTGTC
3-AAGCAGGCTCTGTC	STREME-3	Ir41b	152	165	-	24.45	AAGCAGGCTTTGTC
3-AAGCAGGCTCTGTC	STREME-3	AAEL025845	185	198	-	24.45	AAGCAGGCTTTGTC
3-AAGCAGGCTCTGTC	STREME-3	Ir64a	1611	1624	+	24.45	AAGCAGGCTTTGTC
3-AAGCAGGCTCTGTC	STREME-3	AAEL022932	1434	1447	+	24.45	AAGCAGGCTTTGTC
3-AAGCAGGCTCTGTC	STREME-3	Or86	1472	1485	-	22.97	AAGCAAGCTCTGTC
3-AAGCAGGCTCTGTC	STREME-3	AAEL029071	1274	1287	-	22.97	AAGCAAGCTCTGTC
3-AAGCAGGCTCTGTC	STREME-3	AAEL011454	787	800	+	22.74	CAGCAGGCTCTGTC
3-AAGCAGGCTCTGTC	STREME-3	AAEL002961	1516	1529	-	22.35	ACGCAGGCTTTGTC
3-AAGCAGGCTCTGTC	STREME-3	AAEL004095	1448	1461	-	21.65	AAGCAGGCTTTGGC
3-AAGCAGGCTCTGTC	STREME-3	AAEL008271	395	408	-	21.16	AAGCAGGCTTTGCC
3-AAGCAGGCTCTGTC	STREME-3	Ir41a	1517	1530	+	20.03	ACGCAGCCTCTGTC
3-AAGCAGGCTCTGTC	STREME-3	AAEL019522	346	359	+	19.77	ACGCAGTCTCTGTC
3-AAGCAGGCTCTGTC	STREME-3	AAEL002591	912	925	-	19.46	AAACAGGCTCTGCC
3-AAGCAGGCTCTGTC	STREME-3	AAEL008325	145	158	-	19.32	AAACAGGCTCTATC
3-AAGCAGGCTCTGTC	STREME-3	AAEL002597	1395	1408	+	19.23	AAGCAGGCTATGTG
3-AAGCAGGCTCTGTC	STREME-3	AAEL012007	635	648	-	18.80	ATGCAGGCTATGTC
3-AAGCAGGCTCTGTC	STREME-3	AAEL003627	724	737	+	18.73	AAGCATGCTCTGGC
3-AAGCAGGCTCTGTC	STREME-3	AAEL022037	1283	1296	+	18.67	AAGCAGGCTTTGTT
3-AAGCAGGCTCTGTC	STREME-3	AAEL012268	1172	1185	-	18.64	AAGTAGGTTCTGTC
3-AAGCAGGCTCTGTC	STREME-3	AAEL000206	1240	1253	+	18.07	AAACAGGTTCTGTC
3-AAGCAGGCTCTGTC	STREME-3	AAEL013775	1407	1420	+	17.15	AAGCTGGTTCTGTC
3-AAGCAGGCTCTGTC	STREME-3	AAEL010863	806	819	-	16.55	TAGCAGGCTCTCGC
3-AAGCAGGCTCTGTC	STREME-3	AAEL019681	1670	1683	+	16.55	TAGCAGGCTCTATG
3-AAGCAGGCTCTGTC	STREME-3	AAEL009479	472	485	-	16.41	AAGCAGCCTCTAGC
3-AAGCAGGCTCTGTC	STREME-3	AAEL006483	1375	1388	-	16.41	AAGCAGCCTCTAGC
3-AAGCAGGCTCTGTC	STREME-3	Ir103	329	342	-	16.41	AAGCAGCCTCTAGC
3-AAGCAGGCTCTGTC	STREME-3	AAEL023265	817	830	-	16.38	AAGCAAGCTTTGTG
3-AAGCAGGCTCTGTC	STREME-3	AAEL007994	403	416	+	15.91	AAGTAGGCCCTATC
3-AAGCAGGCTCTGTC	STREME-3	AAEL002688	155	168	+	15.26	AAACAGTCTTTGTC
3-AAGCAGGCTCTGTC	STREME-3	AAEL006399	90	103	-	15.00	AAGTAGCCTATGTC
3-AAGCAGGCTCTGTC	STREME-3	AAEL013774	503	516	-	14.99	ATGCAAGCTCTATC
3-AAGCAGGCTCTGTC	STREME-3	AAEL012103	970	983	+	14.73	AAGCTAGCGCTGTC
3-AAGCAGGCTCTGTC	STREME-3	AAEL027327	1865	1878	+	14.63	CAGCAAGCGCTGTC
3-AAGCAGGCTCTGTC	STREME-3	AAEL019858	551	564	+	14.24	ACGCAGTTTCTGTC
