## Supplementary XSTREME Motif Analysis for "The co-receptors *Orco* and *Ir8a* are required for coordinated expression of chemosensory genes in the antennae of the yellow fever mosquito, *Aedes aegypti*": xstreme.tsv

RANK	SEED_MOTIF	CLUSTER	SOURCE	ID	ALT_ID	CONSENSUS	WIDTH	SITES	SEA_PVALUE	EVALUE	EVALUE_ACC	SIM_SOURCE	SIM_MOTIF	MOTIF_URL
1	1	1	STREME	2-GAGCACTTCCACA	STREME-2	GAGCACTTCCACA	13	39	6.77e-010	1.53e+000	1	STREME	2-GAGCACTTCCACA
2	1	2	STREME	1-AAGAAGAAGG	STREME-1	AAGAAGAAGG	10	56	2.40e-009	1.08e+000	1	STREME	1-AAGAAGAAGG
3	1	3	STREME	3-AAGCAGGCTCTGTC	STREME-3	AAGCAGGCTCTGTC	14	39	3.60e-002	3.00e+000	1	STREME	3-AAGCAGGCTCTGTC
# XSTREME (Motif Discovery and Enrichment Analysis): Version 5.5.7 released on Wed Jun 19 13:59:04 2024 -0700
# The format of this file is described at https://meme-suite.org/meme/doc/xstreme-output-format.html
# xstreme --oc . --time 240 --streme-totallength 4000000 --meme-searchsize 100000 --fdesc description --dna --evt 0.05 --minw 6 --maxw 15 --align center --meme-mod zoops --sea-noseqs --m db/motif_databases/JASPAR/JASPAR2022_CORE_insects_non-redundant_v2.meme --p Ir8a_DN_upstream.fasta
