## Supplementary XSTREME Motif Analysis for "The co-receptors *Orco* and *Ir8a* are required for coordinated expression of chemosensory genes in the antennae of the yellow fever mosquito, *Aedes aegypti*": fimo.tsv

motif_id	motif_alt_id	sequence_name	start	stop	strand	score	p-value	q-value	matched_sequence
7-GGGAWTCGAACCCA	STREME-7	AAEL004509	4	17	-	26.5795	1.52e-09	0.000194	GGGATTCGAACCCA
7-GGGAWTCGAACCCA	STREME-7	AAEL000006	310	323	-	26.5795	1.52e-09	0.000194	GGGATTCGAACCCA
7-GGGAWTCGAACCCA	STREME-7	AAEL011167	319	332	-	26.5795	1.52e-09	0.000194	GGGATTCGAACCCA
7-GGGAWTCGAACCCA	STREME-7	AAEL010640	390	403	-	26.5795	1.52e-09	0.000194	GGGATTCGAACCCA
7-GGGAWTCGAACCCA	STREME-7	AAEL027772	540	553	+	26.5795	1.52e-09	0.000194	GGGATTCGAACCCA
7-GGGAWTCGAACCCA	STREME-7	AAEL002413	956	969	+	26.5795	1.52e-09	0.000194	GGGATTCGAACCCA
7-GGGAWTCGAACCCA	STREME-7	AAEL020083	971	984	-	26.5795	1.52e-09	0.000194	GGGATTCGAACCCA
7-GGGAWTCGAACCCA	STREME-7	AAEL003508	988	1001	+	26.5795	1.52e-09	0.000194	GGGATTCGAACCCA
7-GGGAWTCGAACCCA	STREME-7	AAEL024591	1088	1101	+	26.5795	1.52e-09	0.000194	GGGATTCGAACCCA
7-GGGAWTCGAACCCA	STREME-7	AAEL003299	1319	1332	+	26.5795	1.52e-09	0.000194	GGGATTCGAACCCA
7-GGGAWTCGAACCCA	STREME-7	AAEL003091	1332	1345	+	26.5795	1.52e-09	0.000194	GGGATTCGAACCCA
7-GGGAWTCGAACCCA	STREME-7	AAEL000044	1348	1361	-	26.5795	1.52e-09	0.000194	GGGATTCGAACCCA
7-GGGAWTCGAACCCA	STREME-7	AAEL013990	1387	1400	-	26.5795	1.52e-09	0.000194	GGGATTCGAACCCA
7-GGGAWTCGAACCCA	STREME-7	AAEL020156	1521	1534	+	26.5795	1.52e-09	0.000194	GGGATTCGAACCCA
7-GGGAWTCGAACCCA	STREME-7	AAEL000316	1641	1654	+	26.5795	1.52e-09	0.000194	GGGATTCGAACCCA
7-GGGAWTCGAACCCA	STREME-7	AAEL006585	1672	1685	-	26.5795	1.52e-09	0.000194	GGGATTCGAACCCA
7-GGGAWTCGAACCCA	STREME-7	AAEL000165	19	32	-	26.1591	3.04e-09	0.000194	GGGAATCGAACCCA
7-GGGAWTCGAACCCA	STREME-7	AAEL001474	96	109	-	26.1591	3.04e-09	0.000194	GGGAATCGAACCCA
7-GGGAWTCGAACCCA	STREME-7	AAEL010154	168	181	-	26.1591	3.04e-09	0.000194	GGGAATCGAACCCA
7-GGGAWTCGAACCCA	STREME-7	AAEL007778	240	253	+	26.1591	3.04e-09	0.000194	GGGAATCGAACCCA
7-GGGAWTCGAACCCA	STREME-7	AAEL002005	279	292	-	26.1591	3.04e-09	0.000194	GGGAATCGAACCCA
7-GGGAWTCGAACCCA	STREME-7	AAEL019574	313	326	+	26.1591	3.04e-09	0.000194	GGGAATCGAACCCA
7-GGGAWTCGAACCCA	STREME-7	AAEL017144	321	334	+	26.1591	3.04e-09	0.000194	GGGAATCGAACCCA
7-GGGAWTCGAACCCA	STREME-7	AAEL016999	343	356	+	26.1591	3.04e-09	0.000194	GGGAATCGAACCCA
7-GGGAWTCGAACCCA	STREME-7	AAEL008452	577	590	-	26.1591	3.04e-09	0.000194	GGGAATCGAACCCA
7-GGGAWTCGAACCCA	STREME-7	AAEL023125	733	746	+	26.1591	3.04e-09	0.000194	GGGAATCGAACCCA
7-GGGAWTCGAACCCA	STREME-7	AAEL019607	828	841	-	26.1591	3.04e-09	0.000194	GGGAATCGAACCCA
7-GGGAWTCGAACCCA	STREME-7	AAEL008070	841	854	-	26.1591	3.04e-09	0.000194	GGGAATCGAACCCA
7-GGGAWTCGAACCCA	STREME-7	AAEL005026	976	989	-	26.1591	3.04e-09	0.000194	GGGAATCGAACCCA
7-GGGAWTCGAACCCA	STREME-7	AAEL021447	1093	1106	-	26.1591	3.04e-09	0.000194	GGGAATCGAACCCA
7-GGGAWTCGAACCCA	STREME-7	AAEL024421	1167	1180	+	26.1591	3.04e-09	0.000194	GGGAATCGAACCCA
7-GGGAWTCGAACCCA	STREME-7	AAEL003208	1195	1208	+	26.1591	3.04e-09	0.000194	GGGAATCGAACCCA
7-GGGAWTCGAACCCA	STREME-7	AAEL009596	1370	1383	+	26.1591	3.04e-09	0.000194	GGGAATCGAACCCA
7-GGGAWTCGAACCCA	STREME-7	AAEL005969	97	110	+	24.5114	4.55e-09	0.000246	GGGATTCGATCCCA
7-GGGAWTCGAACCCA	STREME-7	AAEL007391	665	678	-	24.5114	4.55e-09	0.000246	GGGATTCGATCCCA
7-GGGAWTCGAACCCA	STREME-7	AAEL012060	944	957	-	24.5114	4.55e-09	0.000246	GGGATTCGATCCCA
7-GGGAWTCGAACCCA	STREME-7	AAEL008404	990	1003	+	24.5114	4.55e-09	0.000246	GGGATTCGATCCCA
7-GGGAWTCGAACCCA	STREME-7	AAEL007226	999	1012	+	24.5114	4.55e-09	0.000246	GGGATTCGATCCCA
7-GGGAWTCGAACCCA	STREME-7	AAEL007102	1635	1648	+	24.5114	4.55e-09	0.000246	GGGATTCGATCCCA
7-GGGAWTCGAACCCA	STREME-7	AAEL008936	1034	1047	-	23.6364	8.87e-09	0.000467	GGGATTCGAGCCCA
7-GGGAWTCGAACCCA	STREME-7	AAEL002726	1115	1128	+	23.2159	1.23e-08	0.00063	GGGAATCGAGCCCA
7-GGGAWTCGAACCCA	STREME-7	AAEL027850	338	351	-	23.1477	1.47e-08	0.000674	AGGATTCGAACCCA
7-GGGAWTCGAACCCA	STREME-7	AAEL020416	1032	1045	-	23.1477	1.47e-08	0.000674	AGGATTCGAACCCA
7-GGGAWTCGAACCCA	STREME-7	AAEL002485	1784	1797	+	23.1477	1.47e-08	0.000674	AGGATTCGAACCCA
7-GGGAWTCGAACCCA	STREME-7	AAEL026333	1871	1884	+	23.1477	1.47e-08	0.000674	AGGATTCGAACCCA
7-GGGAWTCGAACCCA	STREME-7	AAEL026259	1871	1884	+	23.1477	1.47e-08	0.000674	AGGATTCGAACCCA
7-GGGAWTCGAACCCA	STREME-7	AAEL014938	769	782	+	22.8523	1.72e-08	0.000724	GGGAATCGAACTCA
7-GGGAWTCGAACCCA	STREME-7	AAEL026605	757	770	-	22.8523	1.72e-08	0.000724	GGGAATCGAACTCA
7-GGGAWTCGAACCCA	STREME-7	AAEL012538	1199	1212	-	22.8523	1.72e-08	0.000724	GGGAATCGAACTCA
7-GGGAWTCGAACCCA	STREME-7	AAEL008532	1457	1470	+	22.8523	1.72e-08	0.000724	GGGAATCGAACTCA
7-GGGAWTCGAACCCA	STREME-7	AAEL021861	1451	1464	+	22.7273	1.97e-08	0.000812	AGGAATCGAACCCA
7-GGGAWTCGAACCCA	STREME-7	AAEL011318	1135	1148	-	22.1932	2.46e-08	0.000996	GGGATTCGATCCCG
7-GGGAWTCGAACCCA	STREME-7	AAEL023858	103	116	+	22.0227	2.86e-08	0.00114	GGGAATCGAATCCA
7-GGGAWTCGAACCCA	STREME-7	AAEL021861	151	164	+	21.9659	3.2e-08	0.00125	GAGATTCGAACCCA
7-GGGAWTCGAACCCA	STREME-7	AAEL007796	486	499	-	21.8977	3.35e-08	0.00128	GGGATTGGAACCCA
7-GGGAWTCGAACCCA	STREME-7	AAEL004343	1469	1482	-	21.875	3.5e-08	0.00132	GGGTTTCGAACCCA
7-GGGAWTCGAACCCA	STREME-7	AAEL019981	794	807	+	21.5909	3.84e-08	0.00139	GGGATTCGAACCTA
7-GGGAWTCGAACCCA	STREME-7	AAEL017539	1727	1740	+	21.5909	3.84e-08	0.00139	GGGATTCGAACCTA
7-GGGAWTCGAACCCA	STREME-7	AAEL002585	284	297	+	21.5455	4.18e-08	0.00147	GAGAATCGAACCCA
7-GGGAWTCGAACCCA	STREME-7	AAEL004335	1127	1140	+	21.5455	4.18e-08	0.00147	GGGAATCGGACCCA
7-GGGAWTCGAACCCA	STREME-7	AAEL027957	462	475	+	21.2045	5.28e-08	0.00179	GGGATTCGATCTCA
7-GGGAWTCGAACCCA	STREME-7	AAEL015424	1225	1238	-	21.2045	5.28e-08	0.00179	GGGATTTGAACCCA
7-GGGAWTCGAACCCA	STREME-7	AAEL013990	468	481	-	21.0227	6.21e-08	0.00207	GGGGTTCGAACCCA
7-GGGAWTCGAACCCA	STREME-7	AAEL003299	191	204	-	20.8523	7.1e-08	0.00233	GGGATTCGAACACA
7-GGGAWTCGAACCCA	STREME-7	AAEL019673	984	997	+	20.75	7.99e-08	0.00259	GGAAATCGAACCCA
7-GGGAWTCGAACCCA	STREME-7	AAEL006705	1465	1478	+	20.4318	9.31e-08	0.00297	GGGAATCGAACACA
7-GGGAWTCGAACCCA	STREME-7	AAEL001986	596	609	-	20.2955	1.03e-07	0.00324	GGGATTCCAACCCA
7-GGGAWTCGAACCCA	STREME-7	AAEL029025	650	663	+	19.625	1.45e-07	0.00442	GGGATTCTAACCCA
7-GGGAWTCGAACCCA	STREME-7	AAEL002404	656	669	-	19.5795	1.47e-07	0.00442	GGGATTGGAACCCG
7-GGGAWTCGAACCCA	STREME-7	AAEL000342	785	798	-	19.5795	1.47e-07	0.00442	GGGATTCGAGCGCA
7-GGGAWTCGAACCCA	STREME-7	AAEL012822	214	227	+	18.6591	2.39e-07	0.0071	GAGATTCGAACTCA
7-GGGAWTCGAACCCA	STREME-7	AAEL001671	1565	1578	-	18.25	2.94e-07	0.00852	GGCATTCGATCCCA
7-GGGAWTCGAACCCA	STREME-7	AAEL017262	429	442	-	18.2386	2.99e-07	0.00852	GAGAATCGAACTCA
7-GGGAWTCGAACCCA	STREME-7	AAEL006830	1258	1271	-	18.2386	2.99e-07	0.00852	GAGAATCGAACTCA
7-GGGAWTCGAACCCA	STREME-7	AAEL002343	1691	1704	-	18.0227	3.35e-07	0.0094	AGGTATCGAACCCA
7-GGGAWTCGAACCCA	STREME-7	AAEL009927	728	741	+	17.8636	3.66e-07	0.0101	GGAATTCGAACTCA
7-GGGAWTCGAACCCA	STREME-7	AAEL013271	963	976	+	17.7727	3.91e-07	0.0107	AGGATTCGATCTCA
7-GGGAWTCGAACCCA	STREME-7	AAEL019722	215	228	-	17.4091	4.82e-07	0.013	GAGAATCGAATCCA
7-GGGAWTCGAACCCA	STREME-7	Ir8a	106	119	+	17.1477	5.5e-07	0.0147	GGGATTTGAACGCA
7-GGGAWTCGAACCCA	STREME-7	AAEL004342	745	758	+	17.0341	5.89e-07	0.0155	GGGAATCGAATCTA
7-GGGAWTCGAACCCA	STREME-7	AAEL006644	642	655	+	16.7159	6.85e-07	0.0178	GGGATTCGAGCCAA
7-GGGAWTCGAACCCA	STREME-7	AAEL006920	1560	1573	-	16.5	7.7e-07	0.0198	GGGTTTTGAACCCA
7-GGGAWTCGAACCCA	STREME-7	AAEL003413	1824	1837	-	16.0909	9.74e-07	0.0247	AGGATTCGATCCTA
7-GGGAWTCGAACCCA	STREME-7	AAEL013413	1608	1621	+	15.3636	1.43e-06	0.0357	GGGAATCGCCCCCA
7-GGGAWTCGAACCCA	STREME-7	AAEL007010	1455	1468	+	15.3295	1.46e-06	0.0359	GGGAATAGAACCCA
7-GGGAWTCGAACCCA	STREME-7	AAEL019807	1621	1634	+	15.3068	1.47e-06	0.0359	GCGAATCGAACTCG
7-GGGAWTCGAACCCA	STREME-7	AAEL006920	1467	1480	-	15.2273	1.54e-06	0.0372	AAGATTCGAACTCA
7-GGGAWTCGAACCCA	STREME-7	AAEL001050	1248	1261	+	14.8977	1.81e-06	0.0434	GCGATTCGAATCCG
7-GGGAWTCGAACCCA	STREME-7	AAEL020131	88	101	+	14.7955	1.9e-06	0.0444	GGAATTCGAACGCG
7-GGGAWTCGAACCCA	STREME-7	AAEL005752	492	505	-	14.7955	1.9e-06	0.0444	GGGAATGGGTCCCA
7-GGGAWTCGAACCCA	STREME-7	AAEL004676	844	857	-	14.4886	2.15e-06	0.0496	GGGAATCGACTCCG
7-GGGAWTCGAACCCA	STREME-7	AAEL026459	1947	1960	-	14.2386	2.41e-06	0.0552	GAAATTCGAACCCG
7-GGGAWTCGAACCCA	STREME-7	AAEL006834	1617	1630	-	14.0682	2.61e-06	0.059	GGAAATCGGTCCCA
7-GGGAWTCGAACCCA	STREME-7	AAEL004146	863	876	+	13.8636	2.87e-06	0.0644	GGGAATCGAAGCCT
7-GGGAWTCGAACCCA	STREME-7	AAEL011408	858	871	-	13.7727	3e-06	0.0664	GGGAATCAAACCCC
7-GGGAWTCGAACCCA	STREME-7	AAEL009950	255	268	+	13.5795	3.28e-06	0.072	GGGTTTCGAACTTA
7-GGGAWTCGAACCCA	STREME-7	AAEL001293	1189	1202	+	13.5114	3.39e-06	0.0735	GTGATTCGATTCCA
7-GGGAWTCGAACCCA	STREME-7	AAEL005969	845	858	-	13.3523	3.64e-06	0.0781	GAGAATCGAATGCA
7-GGGAWTCGAACCCA	STREME-7	AAEL012344	566	579	-	13.3182	3.67e-06	0.0781	GGGATGCGCTCCCA
7-GGGAWTCGAACCCA	STREME-7	AAEL007226	237	250	-	13.2841	3.74e-06	0.0788	GAGATTTGAACTCA
7-GGGAWTCGAACCCA	STREME-7	AAEL008285	1646	1659	-	13.1591	3.96e-06	0.0825	GCGATTCGAATGCA
7-GGGAWTCGAACCCA	STREME-7	AAEL008467	148	161	-	13.125	4.02e-06	0.083	GGGATTCGAGTGCG
7-GGGAWTCGAACCCA	STREME-7	AAEL020883	1394	1407	-	13.0682	4.1e-06	0.0839	GGAAAGCGATCCCA
7-GGGAWTCGAACCCA	STREME-7	AAEL015606	254	267	-	13.0341	4.18e-06	0.0846	AGGATTCGATCACG
7-GGGAWTCGAACCCA	STREME-7	AAEL002524	1585	1598	-	12.7841	4.69e-06	0.0941	AGGGATCGATCCCG
7-GGGAWTCGAACCCA	STREME-7	AAEL005006	828	841	-	12.7386	4.79e-06	0.0942	GGGATTCCGGCCCA
7-GGGAWTCGAACCCA	STREME-7	AAEL003413	961	974	-	12.7386	4.79e-06	0.0942	GCGAATCGAATGCA
7-GGGAWTCGAACCCA	STREME-7	AAEL001586	1302	1315	+	12.6477	4.95e-06	0.0965	AGGTATCGATCTCA
7-GGGAWTCGAACCCA	STREME-7	AAEL010487	592	605	-	12.5795	5.07e-06	0.0979	GCGAATCCATCCCA
7-GGGAWTCGAACCCA	STREME-7	AAEL022735	1551	1564	-	12.4318	5.45e-06	0.104	GGAATTCGAACTCC
7-GGGAWTCGAACCCA	STREME-7	AAEL023223	1536	1549	-	12.4205	5.48e-06	0.104	GAGAATCGAATCTA
7-GGGAWTCGAACCCA	STREME-7	AAEL012255	1865	1878	-	12.2614	5.91e-06	0.111	GCGAATCGAGCACA
7-GGGAWTCGAACCCA	STREME-7	AAEL003318	932	945	+	12.1591	6.18e-06	0.115	GTGATTCGGGCCCA
7-GGGAWTCGAACCCA	STREME-7	AAEL005731	1472	1485	-	12.0795	6.4e-06	0.117	AAGATTCGAATCCG
7-GGGAWTCGAACCCA	STREME-7	Gr76	1659	1672	-	12.0795	6.4e-06	0.117	GGATTTCGATCCCG
7-GGGAWTCGAACCCA	STREME-7	AAEL006644	499	512	-	11.9773	6.68e-06	0.12	GGCAATCGGACTCA
7-GGGAWTCGAACCCA	STREME-7	AAEL020020	655	668	+	11.9773	6.68e-06	0.12	GACAATCGAACTCA
7-GGGAWTCGAACCCA	STREME-7	AAEL010154	777	790	-	11.9091	6.87e-06	0.123	AAGAATCGATTCCA
7-GGGAWTCGAACCCA	STREME-7	AAEL008532	1729	1742	-	11.8636	7e-06	0.123	AGTAATCGAACCCA
7-GGGAWTCGAACCCA	STREME-7	AAEL015644	52	65	-	11.8523	7.05e-06	0.123	GGCAATCGAACACG
7-GGGAWTCGAACCCA	STREME-7	AAEL008070	213	226	+	11.8523	7.05e-06	0.123	GGCAATCGAACACG
7-GGGAWTCGAACCCA	STREME-7	AAEL006962	486	499	+	11.7045	7.55e-06	0.13	GGCAATCGAATGCA
7-GGGAWTCGAACCCA	STREME-7	AAEL027134	917	930	+	11.6591	7.71e-06	0.132	GAGATTGGAACTCG
7-GGGAWTCGAACCCA	STREME-7	AAEL011455	1777	1790	-	11.5795	8.04e-06	0.136	AAGATTCAAACCCA
7-GGGAWTCGAACCCA	STREME-7	AAEL006480	1101	1114	+	11.4886	8.34e-06	0.14	AGGAATCGAGCTTA
7-GGGAWTCGAACCCA	STREME-7	AAEL017023	1938	1951	-	11	1.02e-05	0.171	GGAAAGCGAATCCA
7-GGGAWTCGAACCCA	STREME-7	AAEL004013	298	311	-	10.9091	1.07e-05	0.177	GGGAATCGATTGTA
7-GGGAWTCGAACCCA	STREME-7	AAEL009421	1295	1308	+	10.8864	1.08e-05	0.177	GGGATTCGATTGCC
7-GGGAWTCGAACCCA	STREME-7	AAEL020334	1826	1839	+	10.8068	1.12e-05	0.182	GGCATTCGATTTCA
7-GGGAWTCGAACCCA	STREME-7	AAEL020883	459	472	-	10.4659	1.29e-05	0.209	GGGAATCTAACTCC
7-GGGAWTCGAACCCA	STREME-7	AAEL001566	631	644	-	10.3977	1.33e-05	0.213	GAGATTCAGACCCA
7-GGGAWTCGAACCCA	STREME-7	AAEL014140	77	90	+	10.3636	1.35e-05	0.213	GAGAATCGAAGCTA
7-GGGAWTCGAACCCA	STREME-7	AAEL022153	576	589	-	10.3409	1.36e-05	0.213	AAGATTCGAATGCA
7-GGGAWTCGAACCCA	STREME-7	AAEL009421	1295	1308	-	10.3295	1.37e-05	0.213	GGCAATCGAATCCC
7-GGGAWTCGAACCCA	STREME-7	AAEL001586	353	366	-	10.3182	1.38e-05	0.213	AGGAATCCATCGCA
7-GGGAWTCGAACCCA	STREME-7	AAEL013556	1024	1037	+	10.3182	1.38e-05	0.213	AAGAATCGATCACA
7-GGGAWTCGAACCCA	STREME-7	AAEL025433	1663	1676	+	10.2273	1.43e-05	0.22	GGGGTTCGAAACCA
7-GGGAWTCGAACCCA	STREME-7	AAEL007102	1204	1217	-	10.1136	1.5e-05	0.228	GGAATTCGAATCAA
7-GGGAWTCGAACCCA	STREME-7	AAEL010253	1487	1500	-	10.1136	1.5e-05	0.228	AGGATTCGAACATG
7-GGGAWTCGAACCCA	STREME-7	AAEL001498	1551	1564	+	10.0227	1.56e-05	0.235	GGGGATCGATGCCG
7-GGGAWTCGAACCCA	STREME-7	AAEL020865	501	514	+	10	1.57e-05	0.235	GGGATTCGAACAGA
7-GGGAWTCGAACCCA	STREME-7	AAEL010529	1803	1816	-	9.95455	1.6e-05	0.237	GGCATTTGAACCTA
7-GGGAWTCGAACCCA	STREME-7	AAEL020895	1356	1369	-	9.93182	1.62e-05	0.238	AGCATTCAAACCCA
7-GGGAWTCGAACCCA	STREME-7	AAEL004979	1898	1911	+	9.86364	1.66e-05	0.242	AAGATTCGAGCACA
7-GGGAWTCGAACCCA	STREME-7	AAEL003259	131	144	-	9.80682	1.7e-05	0.243	AGAATGCGAACCCG
7-GGGAWTCGAACCCA	STREME-7	AAEL013936	63	76	-	9.69318	1.78e-05	0.243	GCGTTTCAAACCCA
7-GGGAWTCGAACCCA	STREME-7	AAEL004833	136	149	+	9.67045	1.79e-05	0.243	ATGAATCGAAGCCA
7-GGGAWTCGAACCCA	STREME-7	AAEL004833	285	298	-	9.67045	1.79e-05	0.243	ATGAATCGAAGCCA
7-GGGAWTCGAACCCA	STREME-7	AAEL024972	499	512	+	9.67045	1.79e-05	0.243	ATGAATCGAAGCCA
7-GGGAWTCGAACCCA	STREME-7	AAEL024972	672	685	-	9.67045	1.79e-05	0.243	ATGAATCGAAGCCA
7-GGGAWTCGAACCCA	STREME-7	AAEL001840	1017	1030	-	9.67045	1.79e-05	0.243	ATGAATCGAAGCCA
7-GGGAWTCGAACCCA	STREME-7	AAEL008701	1103	1116	+	9.67045	1.79e-05	0.243	ATGAATCGAAGCCA
7-GGGAWTCGAACCCA	STREME-7	AAEL011771	1125	1138	+	9.67045	1.79e-05	0.243	ATGAATCGAAGCCA
7-GGGAWTCGAACCCA	STREME-7	AAEL017023	1353	1366	+	9.67045	1.79e-05	0.243	ATGAATCGAAGCCA
7-GGGAWTCGAACCCA	STREME-7	AAEL011624	1355	1368	-	9.67045	1.79e-05	0.243	ATGAATCGAAGCCA
7-GGGAWTCGAACCCA	STREME-7	AAEL020083	1014	1027	-	9.63636	1.82e-05	0.245	GGGAATCGAAAACA
7-GGGAWTCGAACCCA	STREME-7	AAEL022361	525	538	+	9.56818	1.87e-05	0.251	GGAAATCGAAGCTA
7-GGGAWTCGAACCCA	STREME-7	AAEL017539	394	407	+	9.51136	1.92e-05	0.256	GGAATTTCAACCCA
7-GGGAWTCGAACCCA	STREME-7	AAEL019722	1123	1136	-	9.45455	1.96e-05	0.259	GAGGTTCAAACCCA
7-GGGAWTCGAACCCA	STREME-7	AAEL001851	503	516	-	9.32955	2.06e-05	0.271	ACGAATCGATCCCT
7-GGGAWTCGAACCCA	STREME-7	AAEL002447	862	875	+	9.29545	2.08e-05	0.272	TGGAATCGATCGCA
7-GGGAWTCGAACCCA	STREME-7	AAEL024977	975	988	+	9.26136	2.11e-05	0.274	GGCATTCGAATCAA
7-GGGAWTCGAACCCA	STREME-7	AAEL023923	869	882	+	9.21591	2.15e-05	0.277	GGAAATCGGACCAA
7-GGGAWTCGAACCCA	STREME-7	AAEL009359	1872	1885	+	9.19318	2.16e-05	0.278	AGCATTCGATCTCG
7-GGGAWTCGAACCCA	STREME-7	AAEL001986	513	526	+	9.15909	2.19e-05	0.28	GGGTATTGAACCAA
7-GGGAWTCGAACCCA	STREME-7	AAEL004317	1115	1128	+	9.125	2.22e-05	0.281	AGGAATCGGTCCAA
7-GGGAWTCGAACCCA	STREME-7	AAEL007391	1881	1894	+	9.06818	2.27e-05	0.286	AGGATTCCATCACA
7-GGGAWTCGAACCCA	STREME-7	AAEL008485	1068	1081	-	9.02273	2.31e-05	0.288	AAGATTCGATTTCA
7-GGGAWTCGAACCCA	STREME-7	AAEL005437	1318	1331	+	9.02273	2.31e-05	0.288	GGGATTCGAAGGTG
7-GGGAWTCGAACCCA	STREME-7	AAEL026764	1029	1042	+	8.96591	2.37e-05	0.293	GGATTTCGATCCCC
7-GGGAWTCGAACCCA	STREME-7	AAEL001312	1980	1993	+	8.94318	2.38e-05	0.293	GCGAAGCGAACGCG
7-GGGAWTCGAACCCA	STREME-7	AAEL021555	1676	1689	+	8.90909	2.42e-05	0.296	GAGTTTCCATCCCA
7-GGGAWTCGAACCCA	STREME-7	AAEL005043	1704	1717	-	8.79545	2.54e-05	0.309	GGGATGCAACCCCA
7-GGGAWTCGAACCCA	STREME-7	AAEL000937	1637	1650	-	8.78409	2.55e-05	0.309	ATGAATCGAGTCCA
7-GGGAWTCGAACCCA	STREME-7	AAEL009751	1443	1456	+	8.76136	2.57e-05	0.309	GGGATTTGAGGTCA
7-GGGAWTCGAACCCA	STREME-7	AAEL008285	76	89	+	8.57955	2.75e-05	0.329	GAGTTTTGAACTCA
7-GGGAWTCGAACCCA	STREME-7	AAEL023223	165	178	+	8.54545	2.79e-05	0.331	TCGATTCGATCCCA
7-GGGAWTCGAACCCA	STREME-7	AAEL005199	1211	1224	+	8.5	2.83e-05	0.331	TGGAATCGAACCAA
7-GGGAWTCGAACCCA	STREME-7	AAEL006920	1461	1474	+	8.5	2.83e-05	0.331	GGGATTTGAGTTCG
7-GGGAWTCGAACCCA	STREME-7	AAEL015402	1486	1499	-	8.5	2.83e-05	0.331	TGGAATCGAACCAA
7-GGGAWTCGAACCCA	STREME-7	AAEL021602	842	855	+	8.46591	2.87e-05	0.334	TGGAATCTAACCCA
7-GGGAWTCGAACCCA	STREME-7	AAEL005957	905	918	+	8.36364	2.99e-05	0.343	ATGATTCGGACTCA
7-GGGAWTCGAACCCA	STREME-7	AAEL008876	716	729	+	8.35227	3e-05	0.343	GGAATTTGAATTCA
7-GGGAWTCGAACCCA	STREME-7	AAEL018003	1549	1562	+	8.35227	3e-05	0.343	GGGAATGGATTCAA
7-GGGAWTCGAACCCA	STREME-7	AAEL000834	1372	1385	-	8.32955	3.03e-05	0.345	AGAATTCGAACTCT
7-GGGAWTCGAACCCA	STREME-7	AAEL007770	1973	1986	-	8.30682	3.06e-05	0.345	GTGAAGTGAACCCA
7-GGGAWTCGAACCCA	STREME-7	AAEL025531	194	207	+	8.29545	3.08e-05	0.345	GGAATTTGATCCCC
7-GGGAWTCGAACCCA	STREME-7	AAEL006909	1855	1868	-	8.28409	3.09e-05	0.345	AGGAATGGAATTCG
7-GGGAWTCGAACCCA	STREME-7	AAEL009642	1332	1345	+	8.26136	3.12e-05	0.347	GACATTCGAATTCA
7-GGGAWTCGAACCCA	STREME-7	AAEL002994	57	70	-	8.09091	3.33e-05	0.366	GAGATTCTAACCAA
7-GGGAWTCGAACCCA	STREME-7	AAEL020112	1302	1315	-	8.09091	3.33e-05	0.366	GTGATTCGAAGCCC
7-GGGAWTCGAACCCA	STREME-7	AAEL010154	801	814	-	8.07955	3.34e-05	0.366	AGGAATTAAACCCG
7-GGGAWTCGAACCCA	STREME-7	AAEL006888	792	805	-	8.02273	3.41e-05	0.37	AGGATTCAATCCCT
7-GGGAWTCGAACCCA	STREME-7	AAEL013535	996	1009	-	8.02273	3.41e-05	0.37	GGGATTTGAGTCCT
7-GGGAWTCGAACCCA	STREME-7	AAEL012724	1695	1708	+	7.93182	3.52e-05	0.378	GGGAATGGAATTCT
7-GGGAWTCGAACCCA	STREME-7	AAEL000316	1800	1813	+	7.93182	3.52e-05	0.378	GGGAATGGAATTCT
7-GGGAWTCGAACCCA	STREME-7	AAEL006480	1883	1896	-	7.90909	3.55e-05	0.379	GTGATGCGAAGCCA
7-GGGAWTCGAACCCA	STREME-7	AAEL001683	1784	1797	+	7.80682	3.69e-05	0.392	AGGAATGGAATCCT
7-GGGAWTCGAACCCA	STREME-7	AAEL019952	1711	1724	-	7.78409	3.72e-05	0.393	AGGATTTGGTCTCA
7-GGGAWTCGAACCCA	STREME-7	AAEL026731	118	131	+	7.75	3.77e-05	0.393	AAAATTTGAACCCA
7-GGGAWTCGAACCCA	STREME-7	AAEL021410	1149	1162	+	7.72727	3.8e-05	0.393	GGGAATCAATCTCT
7-GGGAWTCGAACCCA	STREME-7	AAEL011448	1777	1790	+	7.72727	3.8e-05	0.393	GAGATTCGTACGCA
7-GGGAWTCGAACCCA	STREME-7	AAEL007013	173	186	-	7.71591	3.81e-05	0.393	GCGAATCCGACCCG
7-GGGAWTCGAACCCA	STREME-7	AAEL020545	362	375	-	7.71591	3.81e-05	0.393	GCGAATCCGACCCG
7-GGGAWTCGAACCCA	STREME-7	AAEL000937	31	44	+	7.625	3.95e-05	0.399	GGGATTCGCATCAG
7-GGGAWTCGAACCCA	STREME-7	AAEL019600	1328	1341	-	7.625	3.95e-05	0.399	GGGAACTGAGCCCA
7-GGGAWTCGAACCCA	STREME-7	AAEL013535	1657	1670	-	7.625	3.95e-05	0.399	GGGTTTCGCGCACA
7-GGGAWTCGAACCCA	STREME-7	AAEL019607	1698	1711	-	7.625	3.95e-05	0.399	GGGATTCGCATCAG
7-GGGAWTCGAACCCA	STREME-7	AAEL006644	477	490	+	7.60227	3.98e-05	0.401	ATGATTTGAACTCA
7-GGGAWTCGAACCCA	STREME-7	AAEL011593	735	748	+	7.57955	4.01e-05	0.402	AGGTTTCGGGCTCA
7-GGGAWTCGAACCCA	STREME-7	AAEL023444	1546	1559	+	7.51136	4.12e-05	0.411	AGGATTCGACCCTC
7-GGGAWTCGAACCCA	STREME-7	AAEL020599	1912	1925	-	7.47727	4.18e-05	0.415	GGGATTTGAACTTC
7-GGGAWTCGAACCCA	STREME-7	AAEL007770	497	510	-	7.40909	4.28e-05	0.423	GCGATTTGAGCTCG
7-GGGAWTCGAACCCA	STREME-7	AAEL008213	761	774	-	7.38636	4.32e-05	0.424	GGAATTCCATCCCC
7-GGGAWTCGAACCCA	STREME-7	AAEL024631	1410	1423	+	7.36364	4.36e-05	0.424	GGATATTGAACTCA
7-GGGAWTCGAACCCA	STREME-7	AAEL008751	1764	1777	+	7.36364	4.36e-05	0.424	GGAATGCGAATGCA
7-GGGAWTCGAACCCA	STREME-7	AAEL005752	633	646	+	7.32955	4.41e-05	0.426	GGGATTTGCACTTA
7-GGGAWTCGAACCCA	STREME-7	AAEL011408	1359	1372	-	7.32955	4.41e-05	0.426	AAGAATGGAACCCT
7-GGGAWTCGAACCCA	STREME-7	AAEL013341	1462	1475	-	7.30682	4.45e-05	0.427	AGGATTCTCACTCA
7-GGGAWTCGAACCCA	STREME-7	AAEL020865	1037	1050	+	7.22727	4.58e-05	0.436	GGGAATTGAGCTTG
7-GGGAWTCGAACCCA	STREME-7	AAEL016999	1597	1610	+	7.22727	4.58e-05	0.436	GGAAACCGAACTCA
7-GGGAWTCGAACCCA	STREME-7	AAEL011532	1278	1291	-	7.20455	4.61e-05	0.437	AGAAATCGATCACG
7-GGGAWTCGAACCCA	STREME-7	AAEL008080	1946	1959	+	7.13636	4.72e-05	0.446	AGGAACCGATCTCA
7-GGGAWTCGAACCCA	STREME-7	AAEL000834	1126	1139	+	7.11364	4.77e-05	0.446	GAAAATCTATCCCA
7-GGGAWTCGAACCCA	STREME-7	AAEL010529	1130	1143	-	7.11364	4.77e-05	0.446	GTGAATCGAATACG
7-GGGAWTCGAACCCA	STREME-7	AAEL010222	1267	1280	+	7.07955	4.83e-05	0.449	ACAATTCGAACCCC
7-GGGAWTCGAACCCA	STREME-7	AAEL004564	1746	1759	-	7.06818	4.85e-05	0.449	ACGATTCGAACCGA
7-GGGAWTCGAACCCA	STREME-7	Or76	1950	1963	+	7.04545	4.89e-05	0.452	GCCATTCGAACACG
7-GGGAWTCGAACCCA	STREME-7	AAEL002780	68	81	+	7	4.98e-05	0.453	GTGAATCGAAGCCT
7-GGGAWTCGAACCCA	STREME-7	AAEL003971	643	656	+	7	4.98e-05	0.453	GAGAATGGAATACA
7-GGGAWTCGAACCCA	STREME-7	AAEL001162	1536	1549	-	7	4.98e-05	0.453	GAAAATCGAGGCCA
7-GGGAWTCGAACCCA	STREME-7	AAEL019600	480	493	+	6.95455	5.07e-05	0.458	AGAATTGGAACCCT
7-GGGAWTCGAACCCA	STREME-7	AAEL013515	1637	1650	+	6.95455	5.07e-05	0.458	GCAATTCGATCCAA
7-GGGAWTCGAACCCA	STREME-7	AAEL020524	660	673	-	6.88636	5.2e-05	0.468	TCGAATCGAACTCA
7-GGGAWTCGAACCCA	STREME-7	AAEL011941	1785	1798	-	6.79545	5.38e-05	0.476	GAGAATCTATCACA
7-GGGAWTCGAACCCA	STREME-7	AAEL013798	132	145	+	6.78409	5.4e-05	0.476	AGGAATCTATCCAA
7-GGGAWTCGAACCCA	STREME-7	AAEL002780	234	247	-	6.78409	5.4e-05	0.476	ATGATTCGAAGTCA
7-GGGAWTCGAACCCA	STREME-7	AAEL006888	1199	1212	-	6.78409	5.4e-05	0.476	AGAATTCGCTCTCA
7-GGGAWTCGAACCCA	STREME-7	AAEL022371	1958	1971	-	6.78409	5.4e-05	0.476	GCAAATCGAACTCC
7-GGGAWTCGAACCCA	STREME-7	AAEL008213	123	136	+	6.75	5.48e-05	0.478	GTGTTTCGATGCCA
7-GGGAWTCGAACCCA	STREME-7	AAEL020883	1575	1588	-	6.75	5.48e-05	0.478	GGAAATGGAGCGCG
7-GGGAWTCGAACCCA	STREME-7	AAEL025333	537	550	+	6.71591	5.55e-05	0.48	GGGTGTCGAACACA
7-GGGAWTCGAACCCA	STREME-7	AAEL007016	1078	1091	+	6.71591	5.55e-05	0.48	AGGAATCGACACCA
7-GGGAWTCGAACCCA	STREME-7	AAEL003722	924	937	+	6.67045	5.64e-05	0.484	AAAATTCGAATCCG
7-GGGAWTCGAACCCA	STREME-7	AAEL005969	39	52	-	6.65909	5.66e-05	0.484	GGGAAGTGAAGCCG
7-GGGAWTCGAACCCA	STREME-7	AAEL009596	214	227	-	6.63636	5.71e-05	0.484	GGGAATCGAGCAGA
7-GGGAWTCGAACCCA	STREME-7	AAEL010975	1050	1063	-	6.63636	5.71e-05	0.484	GAGAATCGAACGGA
7-GGGAWTCGAACCCA	STREME-7	AAEL009186	1774	1787	+	6.63636	5.71e-05	0.484	GCGGATCGAACTCC
7-GGGAWTCGAACCCA	STREME-7	AAEL026605	381	394	+	6.60227	5.78e-05	0.485	AGCAATCGAATACA
7-GGGAWTCGAACCCA	STREME-7	AAEL008909	1357	1370	-	6.60227	5.78e-05	0.485	AGGATTCGGTTACA
7-GGGAWTCGAACCCA	STREME-7	AAEL025898	1613	1626	-	6.60227	5.78e-05	0.485	AAGATTCGATTACA
7-GGGAWTCGAACCCA	STREME-7	AAEL005665	1182	1195	-	6.59091	5.81e-05	0.485	AGGATTCGATGTTA
7-GGGAWTCGAACCCA	STREME-7	AAEL008108	1191	1204	+	6.55682	5.87e-05	0.488	GAGATTCCAATCTA
7-GGGAWTCGAACCCA	STREME-7	AAEL024451	727	740	-	6.47727	6.05e-05	0.501	TCGATTCGAATCCA
7-GGGAWTCGAACCCA	STREME-7	AAEL001519	1622	1635	-	6.46591	6.07e-05	0.501	GAAAAGCGAACGCA
7-GGGAWTCGAACCCA	STREME-7	AAEL026828	1561	1574	-	6.44318	6.12e-05	0.501	GGGTATTGCACGCA
7-GGGAWTCGAACCCA	STREME-7	AAEL002343	358	371	-	6.43182	6.15e-05	0.501	GAGATTTGAACGCT
7-GGGAWTCGAACCCA	STREME-7	AAEL002413	913	926	+	6.43182	6.15e-05	0.501	GGGAATCGAGTAAA
7-GGGAWTCGAACCCA	STREME-7	AAEL010650	340	353	+	6.39773	6.22e-05	0.501	AGGAATCAATCCTG
7-GGGAWTCGAACCCA	STREME-7	AAEL026333	153	166	-	6.375	6.27e-05	0.501	GGAATTGGATCACG
7-GGGAWTCGAACCCA	STREME-7	AAEL026259	400	413	-	6.375	6.27e-05	0.501	GGAATTGGATCACG
7-GGGAWTCGAACCCA	STREME-7	AAEL023438	1641	1654	-	6.375	6.27e-05	0.501	AAAATTGGATCCCA
7-GGGAWTCGAACCCA	STREME-7	AAEL017464	333	346	+	6.36364	6.3e-05	0.501	AAGATTCTACCCCA
7-GGGAWTCGAACCCA	STREME-7	AAEL001677	1756	1769	+	6.35227	6.33e-05	0.501	GGGTTTCAAGCTCG
7-GGGAWTCGAACCCA	STREME-7	AAEL023923	1926	1939	+	6.35227	6.33e-05	0.501	GGAAATCAAATTCA
7-GGGAWTCGAACCCA	STREME-7	AAEL002997	119	132	-	6.32955	6.39e-05	0.501	GTGTATCGATGCCA
7-GGGAWTCGAACCCA	STREME-7	AAEL006962	822	835	+	6.31818	6.41e-05	0.501	ACGAATCGAAGCTA
7-GGGAWTCGAACCCA	STREME-7	AAEL003239	704	717	-	6.28409	6.49e-05	0.501	GGAATTCAAGCCTA
7-GGGAWTCGAACCCA	STREME-7	AAEL023908	1034	1047	-	6.28409	6.49e-05	0.501	AGGAATCCAACGCT
7-GGGAWTCGAACCCA	STREME-7	AAEL007450	1119	1132	+	6.28409	6.49e-05	0.501	AGGGTTCGCACACA
7-GGGAWTCGAACCCA	STREME-7	AAEL026459	1370	1383	-	6.27273	6.52e-05	0.501	AGGTTTCTACCCCA
7-GGGAWTCGAACCCA	STREME-7	AAEL001517	417	430	-	6.26136	6.55e-05	0.501	GACAATCTATCCCA
7-GGGAWTCGAACCCA	STREME-7	AAEL005373	1502	1515	+	6.26136	6.55e-05	0.501	GTGAATGCATCCCA
7-GGGAWTCGAACCCA	STREME-7	AAEL002997	337	350	-	6.25	6.57e-05	0.501	AGGAATCGAACTGG
7-GGGAWTCGAACCCA	STREME-7	AAEL001015	1769	1782	+	6.25	6.57e-05	0.501	AAAAATCGAATCCG
7-GGGAWTCGAACCCA	STREME-7	AAEL015606	795	808	-	6.23864	6.61e-05	0.501	AGGATTTGGACCAA
7-GGGAWTCGAACCCA	STREME-7	AAEL000314	1464	1477	-	6.23864	6.61e-05	0.501	GGGTTTTAAACTCA
7-GGGAWTCGAACCCA	STREME-7	AAEL008532	10	23	+	6.21591	6.66e-05	0.501	AGGAATCCAACTAA
7-GGGAWTCGAACCCA	STREME-7	AAEL012538	932	945	-	6.21591	6.66e-05	0.501	GGGAAGCCAACACG
7-GGGAWTCGAACCCA	STREME-7	AAEL005373	51	64	-	6.20455	6.7e-05	0.501	ATGTTTCGATCTCA
7-GGGAWTCGAACCCA	STREME-7	AAEL001082	615	628	-	6.19318	6.72e-05	0.501	GGGAATGCGTCCCG
7-GGGAWTCGAACCCA	STREME-7	AAEL012060	1459	1472	-	6.19318	6.72e-05	0.501	ACGAATCGCACACA
7-GGGAWTCGAACCCA	STREME-7	AAEL005731	243	256	+	6.17045	6.79e-05	0.501	GGAAATGAAGCCCA
7-GGGAWTCGAACCCA	STREME-7	AAEL021602	1008	1021	-	6.17045	6.79e-05	0.501	GGCAATCCAATTCA
7-GGGAWTCGAACCCA	STREME-7	AAEL001986	1765	1778	+	6.17045	6.79e-05	0.501	AAAATTCAAACCCA
7-GGGAWTCGAACCCA	STREME-7	AAEL015450	1917	1930	-	6.14773	6.84e-05	0.503	GGCGATCGAATGCA
7-GGGAWTCGAACCCA	STREME-7	AAEL017464	217	230	-	6.09091	6.98e-05	0.51	GCAAATTGAACGCA
7-GGGAWTCGAACCCA	STREME-7	AAEL002132	443	456	+	6.09091	6.98e-05	0.51	AGGGTTTGATCGCA
7-GGGAWTCGAACCCA	STREME-7	AAEL009927	1674	1687	-	6.06818	7.04e-05	0.512	AGGAATCGACTCTG
7-GGGAWTCGAACCCA	STREME-7	AAEL008879	441	454	+	6.05682	7.08e-05	0.512	GGAATGCGAAGTCA
7-GGGAWTCGAACCCA	STREME-7	AAEL001237	671	684	+	6.05682	7.08e-05	0.512	ACAATTCGAATCCG
7-GGGAWTCGAACCCA	STREME-7	AAEL018228	1091	1104	+	6.03409	7.13e-05	0.512	AGGAATGCAACACA
7-GGGAWTCGAACCCA	STREME-7	AAEL001390	1661	1674	+	6.03409	7.13e-05	0.512	AGGATGCCACCCCA
7-GGGAWTCGAACCCA	STREME-7	AAEL011325	1947	1960	-	6	7.22e-05	0.517	GGAAATCGAATTTG
7-GGGAWTCGAACCCA	STREME-7	AAEL008936	658	671	-	5.96591	7.31e-05	0.521	AGGATTCGATTGAA
7-GGGAWTCGAACCCA	STREME-7	AAEL022371	266	279	-	5.94318	7.37e-05	0.521	AGGATTTGCGCTCA
7-GGGAWTCGAACCCA	STREME-7	AAEL005437	577	590	-	5.94318	7.37e-05	0.521	AGGATTTGATTTCG
7-GGGAWTCGAACCCA	STREME-7	AAEL012853	377	390	-	5.93182	7.4e-05	0.521	AGGATTCGATCGTT
7-GGGAWTCGAACCCA	STREME-7	AAEL005373	1077	1090	+	5.92045	7.43e-05	0.521	ATGATTTGAACCTA
7-GGGAWTCGAACCCA	STREME-7	AAEL019633	1964	1977	-	5.92045	7.43e-05	0.521	GTGAATCGAATCAG
7-GGGAWTCGAACCCA	STREME-7	AAEL004013	241	254	+	5.86364	7.57e-05	0.528	GGGAATGGATTTCT
7-GGGAWTCGAACCCA	STREME-7	AAEL001128	172	185	+	5.85227	7.6e-05	0.528	GGGTTTTGACCCCC
7-GGGAWTCGAACCCA	STREME-7	AAEL003150	66	79	-	5.82955	7.66e-05	0.528	GGGATTTGAGTTTA
7-GGGAWTCGAACCCA	STREME-7	AAEL020895	1683	1696	-	5.82955	7.66e-05	0.528	GCAATTCGATCACG
7-GGGAWTCGAACCCA	STREME-7	AAEL024977	79	92	+	5.78409	7.79e-05	0.528	GGGGATCGGCCCTA
7-GGGAWTCGAACCCA	STREME-7	AAEL020083	891	904	-	5.78409	7.79e-05	0.528	GGATATCGATTGCA
7-GGGAWTCGAACCCA	STREME-7	AAEL002524	1181	1194	+	5.76136	7.84e-05	0.528	GAAATTCGAAACCA
7-GGGAWTCGAACCCA	STREME-7	AAEL017464	463	476	-	5.75	7.88e-05	0.528	ACGATTCTACCCCA
7-GGGAWTCGAACCCA	STREME-7	AAEL027236	866	879	-	5.73864	7.91e-05	0.528	AGAAATTGATTCCA
7-GGGAWTCGAACCCA	STREME-7	AAEL005043	1933	1946	+	5.73864	7.91e-05	0.528	GGAATTCGAAGCAG
7-GGGAWTCGAACCCA	STREME-7	AAEL018149	1781	1794	-	5.72727	7.94e-05	0.528	GGAAATGGGACACA
7-GGGAWTCGAACCCA	STREME-7	AAEL001673	351	364	+	5.70455	8e-05	0.528	GAAATTCGAACCGA
7-GGGAWTCGAACCCA	STREME-7	AAEL002242	610	623	+	5.70455	8e-05	0.528	GGGAATTGCAGTCA
7-GGGAWTCGAACCCA	STREME-7	AAEL025433	1663	1676	-	5.70455	8e-05	0.528	TGGTTTCGAACCCC
7-GGGAWTCGAACCCA	STREME-7	AAEL023908	164	177	-	5.69318	8.03e-05	0.528	AGGAATCGATCAAG
7-GGGAWTCGAACCCA	STREME-7	AAEL019607	1201	1214	+	5.69318	8.03e-05	0.528	AGGAATCGATCAAG
7-GGGAWTCGAACCCA	STREME-7	AAEL002740	1219	1232	+	5.69318	8.03e-05	0.528	GGGAAACGAGCCTG
7-GGGAWTCGAACCCA	STREME-7	AAEL024482	1250	1263	-	5.69318	8.03e-05	0.528	AGGAATCGATCAAG
7-GGGAWTCGAACCCA	STREME-7	AAEL027492	1250	1263	-	5.69318	8.03e-05	0.528	AGGAATCGATCAAG
7-GGGAWTCGAACCCA	STREME-7	AAEL004175	1330	1343	-	5.69318	8.03e-05	0.528	AGGAATCGATCAAG
7-GGGAWTCGAACCCA	STREME-7	AAEL019834	849	862	+	5.68182	8.07e-05	0.529	GTGATTCTAGTCCA
7-GGGAWTCGAACCCA	STREME-7	AAEL005043	1705	1718	+	5.67045	8.1e-05	0.529	GGGGTTGCATCCCG
7-GGGAWTCGAACCCA	STREME-7	AAEL002538	616	629	-	5.63636	8.2e-05	0.531	ACGATCCGATCCCA
7-GGGAWTCGAACCCA	STREME-7	AAEL002575	1312	1325	-	5.625	8.23e-05	0.531	GCCAATCGAGCCCT
7-GGGAWTCGAACCCA	STREME-7	AAEL000311	1681	1694	+	5.625	8.23e-05	0.531	GCAAATCAAGCCCA
7-GGGAWTCGAACCCA	STREME-7	AAEL007226	1805	1818	+	5.625	8.23e-05	0.531	GTGAATGGATCCAA
7-GGGAWTCGAACCCA	STREME-7	AAEL008879	987	1000	+	5.60227	8.3e-05	0.533	GGGAAACGGACACA
7-GGGAWTCGAACCCA	STREME-7	AAEL015424	724	737	-	5.59091	8.33e-05	0.533	AGGAATCATACCCA
7-GGGAWTCGAACCCA	STREME-7	AAEL008936	600	613	-	5.57955	8.37e-05	0.533	GGGAGTCAGACCCA
7-GGGAWTCGAACCCA	STREME-7	AAEL007033	1321	1334	-	5.57955	8.37e-05	0.533	GGGAACCGATCTTA
7-GGGAWTCGAACCCA	STREME-7	AAEL006888	793	806	+	5.56818	8.41e-05	0.533	GGGATTGAATCCTG
7-GGGAWTCGAACCCA	STREME-7	AAEL000213	1358	1371	-	5.56818	8.41e-05	0.533	AGGAATCGAATCAT
7-GGGAWTCGAACCCA	STREME-7	AAEL027651	1763	1776	-	5.55682	8.44e-05	0.534	GGGAAACGAGTTCA
7-GGGAWTCGAACCCA	STREME-7	AAEL025531	1664	1677	-	5.53409	8.53e-05	0.537	GGTAATCGAATTCG
7-GGGAWTCGAACCCA	STREME-7	AAEL019633	34	47	+	5.52273	8.56e-05	0.538	AGGAATCAAAGGCA
7-GGGAWTCGAACCCA	STREME-7	AAEL012864	1227	1240	-	5.48864	8.67e-05	0.541	ACATTTCGAACCCG
7-GGGAWTCGAACCCA	STREME-7	AAEL020083	1303	1316	+	5.48864	8.67e-05	0.541	AGAAATCGAACACT
7-GGGAWTCGAACCCA	STREME-7	AAEL005625	1269	1282	+	5.45455	8.79e-05	0.547	GCGAACCGAGCCCG
7-GGGAWTCGAACCCA	STREME-7	AAEL010253	1477	1490	+	5.43182	8.86e-05	0.55	AGGATTGGAACATG
7-GGGAWTCGAACCCA	STREME-7	AAEL019989	769	782	+	5.42045	8.89e-05	0.551	GTGAATCAAACCAA
7-GGGAWTCGAACCCA	STREME-7	AAEL002997	1289	1302	+	5.375	9.05e-05	0.558	GGGATTGAAATCCC
7-GGGAWTCGAACCCA	STREME-7	AAEL008404	338	351	-	5.36364	9.09e-05	0.558	GGGATTCTACCGTA
7-GGGAWTCGAACCCA	STREME-7	AAEL007592	1898	1911	-	5.36364	9.09e-05	0.558	GCAAATCGAACGCT
7-GGGAWTCGAACCCA	STREME-7	AAEL002997	1289	1302	-	5.35227	9.13e-05	0.558	GGGATTTCAATCCC
7-GGGAWTCGAACCCA	STREME-7	AAEL005437	1885	1898	-	5.32955	9.2e-05	0.561	GGATTTGGAATCCG
7-GGGAWTCGAACCCA	STREME-7	AAEL011200	1403	1416	+	5.31818	9.24e-05	0.561	GGGGAGGGAACCTA
7-GGGAWTCGAACCCA	STREME-7	AAEL007006	1836	1849	+	5.30682	9.28e-05	0.561	AAGTTTCGACCTCA
7-GGGAWTCGAACCCA	STREME-7	AAEL009596	661	674	-	5.29545	9.31e-05	0.561	GGGATTCCGGTTCA
7-GGGAWTCGAACCCA	STREME-7	AAEL006995	103	116	+	5.28409	9.35e-05	0.561	AGGATTTCATTCCA
7-GGGAWTCGAACCCA	STREME-7	AAEL021555	728	741	-	5.28409	9.35e-05	0.561	AGGATTTCATTCCA
7-GGGAWTCGAACCCA	STREME-7	AAEL008452	961	974	-	5.27273	9.38e-05	0.561	GGGATGCTAACTCC
7-GGGAWTCGAACCCA	STREME-7	AAEL012853	982	995	+	5.27273	9.38e-05	0.561	GAGGTTGGAATCCG
7-GGGAWTCGAACCCA	STREME-7	AAEL007844	356	369	+	5.26136	9.42e-05	0.562	GCGATTCTAGGCCA
7-GGGAWTCGAACCCA	STREME-7	AAEL027505	1651	1664	-	5.25	9.45e-05	0.562	GAAAATGGATTCCA
7-GGGAWTCGAACCCA	STREME-7	AAEL008620	253	266	+	5.22727	9.53e-05	0.563	GCCATTCGAATACA
7-GGGAWTCGAACCCA	STREME-7	AAEL003091	1300	1313	+	5.22727	9.53e-05	0.563	AAGTTTCCAACCCG
7-GGGAWTCGAACCCA	STREME-7	AAEL006102	823	836	+	5.15909	9.75e-05	0.575	GTGAAGCGATTCCG
7-GGGAWTCGAACCCA	STREME-7	AAEL009186	1701	1714	+	5.14773	9.79e-05	0.575	GGGAAGCAATCGCG
7-GGGAWTCGAACCCA	STREME-7	AAEL021728	1707	1720	-	5.13636	9.82e-05	0.576	GTGAATCGAACTGA
7-GGGAWTCGAACCCA	STREME-7	AAEL022632	524	537	-	5.125	9.86e-05	0.577	AGGCATCGAATTCA
7-GGGAWTCGAACCCA	STREME-7	AAEL019554	1900	1913	+	5.11364	9.9e-05	0.577	GTGATTCACTCCCA
7-GGGAWTCGAACCCA	STREME-7	AAEL020909	1120	1133	+	5.10227	9.94e-05	0.578	GGAATTCGACCCGA
7-GGGAWTCGAACCCA	STREME-7	AAEL021367	1524	1537	+	5.09091	9.97e-05	0.578	GGGGAGCAAGCCCA
# FIMO (Find Individual Motif Occurrences): Version 5.5.7 compiled on Aug 29 2024 at 17:50:14
# The format of this file is described at https://meme-suite.org/meme/doc/fimo-output-format.html#tsv_results.
# fimo --verbosity 1 --oc fimo_out_1 --bgfile ./background --motif 7-GGGAWTCGAACCCA streme_out/streme.xml Ir8a_UP_upstream.fasta
