## Supplementary XSTREME Motif Analysis for "The co-receptors *Orco* and *Ir8a* are required for coordinated expression of chemosensory genes in the antennae of the yellow fever mosquito, *Aedes aegypti*": fimo.tsv

motif_id	motif_alt_id	sequence_name	start	stop	strand	score	p-value	q-value	matched_sequence
1-AATAAAAAWAA	STREME-1	AAEL001671	35	45	+	16.5529	2.51e-06	0.0826	AATAAAAAAAA
1-AATAAAAAWAA	STREME-1	AAEL020430	149	159	+	16.5529	2.51e-06	0.0826	AATAAAAAAAA
1-AATAAAAAWAA	STREME-1	AAEL027336	153	163	+	16.5529	2.51e-06	0.0826	AATAAAAAAAA
1-AATAAAAAWAA	STREME-1	AAEL002485	157	167	+	16.5529	2.51e-06	0.0826	AATAAAAAAAA
1-AATAAAAAWAA	STREME-1	AAEL027236	158	168	-	16.5529	2.51e-06	0.0826	AATAAAAAAAA
1-AATAAAAAWAA	STREME-1	AAEL017012	195	205	-	16.5529	2.51e-06	0.0826	AATAAAAAAAA
1-AATAAAAAWAA	STREME-1	AAEL007371	217	227	+	16.5529	2.51e-06	0.0826	AATAAAAAAAA
1-AATAAAAAWAA	STREME-1	AAEL008668	209	219	-	16.5529	2.51e-06	0.0826	AATAAAAAAAA
1-AATAAAAAWAA	STREME-1	AAEL008876	234	244	+	16.5529	2.51e-06	0.0826	AATAAAAAAAA
1-AATAAAAAWAA	STREME-1	AAEL013417	249	259	-	16.5529	2.51e-06	0.0826	AATAAAAAAAA
1-AATAAAAAWAA	STREME-1	AAEL002276	254	264	-	16.5529	2.51e-06	0.0826	AATAAAAAAAA
1-AATAAAAAWAA	STREME-1	AAEL010650	285	295	-	16.5529	2.51e-06	0.0826	AATAAAAAAAA
1-AATAAAAAWAA	STREME-1	AAEL013990	315	325	+	16.5529	2.51e-06	0.0826	AATAAAAAAAA
1-AATAAAAAWAA	STREME-1	AAEL014938	310	320	-	16.5529	2.51e-06	0.0826	AATAAAAAAAA
1-AATAAAAAWAA	STREME-1	AAEL001474	389	399	-	16.5529	2.51e-06	0.0826	AATAAAAAAAA
1-AATAAAAAWAA	STREME-1	AAEL013798	436	446	-	16.5529	2.51e-06	0.0826	AATAAAAAAAA
1-AATAAAAAWAA	STREME-1	AAEL012687	459	469	-	16.5529	2.51e-06	0.0826	AATAAAAAAAA
1-AATAAAAAWAA	STREME-1	AAEL003233	471	481	+	16.5529	2.51e-06	0.0826	AATAAAAAAAA
1-AATAAAAAWAA	STREME-1	AAEL000342	481	491	-	16.5529	2.51e-06	0.0826	AATAAAAAAAA
1-AATAAAAAWAA	STREME-1	AAEL029031	561	571	+	16.5529	2.51e-06	0.0826	AATAAAAAAAA
1-AATAAAAAWAA	STREME-1	AAEL001683	579	589	+	16.5529	2.51e-06	0.0826	AATAAAAAAAA
1-AATAAAAAWAA	STREME-1	AAEL006480	585	595	-	16.5529	2.51e-06	0.0826	AATAAAAAAAA
1-AATAAAAAWAA	STREME-1	AAEL022233	617	627	+	16.5529	2.51e-06	0.0826	AATAAAAAAAA
1-AATAAAAAWAA	STREME-1	AAEL002780	618	628	+	16.5529	2.51e-06	0.0826	AATAAAAAAAA
1-AATAAAAAWAA	STREME-1	AAEL020334	617	627	-	16.5529	2.51e-06	0.0826	AATAAAAAAAA
1-AATAAAAAWAA	STREME-1	AAEL001498	661	671	+	16.5529	2.51e-06	0.0826	AATAAAAAAAA
1-AATAAAAAWAA	STREME-1	AAEL008045	670	680	+	16.5529	2.51e-06	0.0826	AATAAAAAAAA
1-AATAAAAAWAA	STREME-1	AAEL004155	672	682	+	16.5529	2.51e-06	0.0826	AATAAAAAAAA
1-AATAAAAAWAA	STREME-1	AAEL021929	663	673	-	16.5529	2.51e-06	0.0826	AATAAAAAAAA
1-AATAAAAAWAA	STREME-1	AAEL001519	738	748	-	16.5529	2.51e-06	0.0826	AATAAAAAAAA
1-AATAAAAAWAA	STREME-1	AAEL006995	783	793	-	16.5529	2.51e-06	0.0826	AATAAAAAAAA
1-AATAAAAAWAA	STREME-1	AAEL010856	871	881	+	16.5529	2.51e-06	0.0826	AATAAAAAAAA
1-AATAAAAAWAA	STREME-1	AAEL019600	870	880	-	16.5529	2.51e-06	0.0826	AATAAAAAAAA
1-AATAAAAAWAA	STREME-1	AAEL010480	887	897	-	16.5529	2.51e-06	0.0826	AATAAAAAAAA
1-AATAAAAAWAA	STREME-1	AAEL007391	908	918	+	16.5529	2.51e-06	0.0826	AATAAAAAAAA
1-AATAAAAAWAA	STREME-1	AAEL002005	931	941	+	16.5529	2.51e-06	0.0826	AATAAAAAAAA
1-AATAAAAAWAA	STREME-1	AAEL022735	936	946	+	16.5529	2.51e-06	0.0826	AATAAAAAAAA
1-AATAAAAAWAA	STREME-1	AAEL003345	975	985	+	16.5529	2.51e-06	0.0826	AATAAAAAAAA
1-AATAAAAAWAA	STREME-1	AAEL011177	975	985	+	16.5529	2.51e-06	0.0826	AATAAAAAAAA
1-AATAAAAAWAA	STREME-1	AAEL024460	1041	1051	+	16.5529	2.51e-06	0.0826	AATAAAAAAAA
1-AATAAAAAWAA	STREME-1	AAEL012864	1076	1086	-	16.5529	2.51e-06	0.0826	AATAAAAAAAA
1-AATAAAAAWAA	STREME-1	AAEL002997	1147	1157	-	16.5529	2.51e-06	0.0826	AATAAAAAAAA
1-AATAAAAAWAA	STREME-1	AAEL004833	1190	1200	+	16.5529	2.51e-06	0.0826	AATAAAAAAAA
1-AATAAAAAWAA	STREME-1	AAEL003723	1189	1199	-	16.5529	2.51e-06	0.0826	AATAAAAAAAA
1-AATAAAAAWAA	STREME-1	AAEL009642	1200	1210	-	16.5529	2.51e-06	0.0826	AATAAAAAAAA
1-AATAAAAAWAA	STREME-1	AAEL019868	1219	1229	-	16.5529	2.51e-06	0.0826	AATAAAAAAAA
1-AATAAAAAWAA	STREME-1	AAEL003233	1278	1288	+	16.5529	2.51e-06	0.0826	AATAAAAAAAA
1-AATAAAAAWAA	STREME-1	AAEL002276	1284	1294	+	16.5529	2.51e-06	0.0826	AATAAAAAAAA
1-AATAAAAAWAA	STREME-1	AAEL011448	1274	1284	-	16.5529	2.51e-06	0.0826	AATAAAAAAAA
1-AATAAAAAWAA	STREME-1	AAEL009642	1284	1294	+	16.5529	2.51e-06	0.0826	AATAAAAAAAA
1-AATAAAAAWAA	STREME-1	AAEL013757	1311	1321	-	16.5529	2.51e-06	0.0826	AATAAAAAAAA
1-AATAAAAAWAA	STREME-1	AAEL005957	1326	1336	+	16.5529	2.51e-06	0.0826	AATAAAAAAAA
1-AATAAAAAWAA	STREME-1	AAEL006480	1358	1368	+	16.5529	2.51e-06	0.0826	AATAAAAAAAA
1-AATAAAAAWAA	STREME-1	AAEL009950	1364	1374	-	16.5529	2.51e-06	0.0826	AATAAAAAAAA
1-AATAAAAAWAA	STREME-1	AAEL002580	1450	1460	+	16.5529	2.51e-06	0.0826	AATAAAAAAAA
1-AATAAAAAWAA	STREME-1	AAEL012628	1499	1509	+	16.5529	2.51e-06	0.0826	AATAAAAAAAA
1-AATAAAAAWAA	STREME-1	AAEL007391	1503	1513	-	16.5529	2.51e-06	0.0826	AATAAAAAAAA
1-AATAAAAAWAA	STREME-1	AAEL011318	1504	1514	-	16.5529	2.51e-06	0.0826	AATAAAAAAAA
1-AATAAAAAWAA	STREME-1	AAEL010650	1535	1545	-	16.5529	2.51e-06	0.0826	AATAAAAAAAA
1-AATAAAAAWAA	STREME-1	AAEL020334	1573	1583	+	16.5529	2.51e-06	0.0826	AATAAAAAAAA
1-AATAAAAAWAA	STREME-1	AAEL014832	1579	1589	+	16.5529	2.51e-06	0.0826	AATAAAAAAAA
1-AATAAAAAWAA	STREME-1	AAEL001485	1727	1737	-	16.5529	2.51e-06	0.0826	AATAAAAAAAA
1-AATAAAAAWAA	STREME-1	AAEL027236	1830	1840	+	16.5529	2.51e-06	0.0826	AATAAAAAAAA
1-AATAAAAAWAA	STREME-1	AAEL004343	1906	1916	+	16.5529	2.51e-06	0.0826	AATAAAAAAAA
1-AATAAAAAWAA	STREME-1	AAEL002566	117	127	+	16.2235	5.03e-06	0.111	AATAAAAATAA
1-AATAAAAAWAA	STREME-1	AAEL021602	112	122	-	16.2235	5.03e-06	0.111	AATAAAAATAA
1-AATAAAAAWAA	STREME-1	AAEL011200	282	292	-	16.2235	5.03e-06	0.111	AATAAAAATAA
1-AATAAAAAWAA	STREME-1	AAEL026023	378	388	+	16.2235	5.03e-06	0.111	AATAAAAATAA
1-AATAAAAAWAA	STREME-1	AAEL002610	407	417	+	16.2235	5.03e-06	0.111	AATAAAAATAA
1-AATAAAAAWAA	STREME-1	AAEL000213	410	420	+	16.2235	5.03e-06	0.111	AATAAAAATAA
1-AATAAAAAWAA	STREME-1	AAEL002848	423	433	+	16.2235	5.03e-06	0.111	AATAAAAATAA
1-AATAAAAAWAA	STREME-1	AAEL024749	429	439	-	16.2235	5.03e-06	0.111	AATAAAAATAA
1-AATAAAAAWAA	STREME-1	AAEL018308	545	555	-	16.2235	5.03e-06	0.111	AATAAAAATAA
1-AATAAAAAWAA	STREME-1	AAEL006888	560	570	-	16.2235	5.03e-06	0.111	AATAAAAATAA
1-AATAAAAAWAA	STREME-1	AAEL012856	704	714	-	16.2235	5.03e-06	0.111	AATAAAAATAA
1-AATAAAAAWAA	STREME-1	AAEL013936	730	740	-	16.2235	5.03e-06	0.111	AATAAAAATAA
1-AATAAAAAWAA	STREME-1	AAEL007013	754	764	+	16.2235	5.03e-06	0.111	AATAAAAATAA
1-AATAAAAAWAA	STREME-1	AAEL000546	811	821	-	16.2235	5.03e-06	0.111	AATAAAAATAA
1-AATAAAAAWAA	STREME-1	AAEL006995	902	912	+	16.2235	5.03e-06	0.111	AATAAAAATAA
1-AATAAAAAWAA	STREME-1	AAEL012578	926	936	+	16.2235	5.03e-06	0.111	AATAAAAATAA
1-AATAAAAAWAA	STREME-1	AAEL019745	978	988	+	16.2235	5.03e-06	0.111	AATAAAAATAA
1-AATAAAAAWAA	STREME-1	AAEL023958	970	980	-	16.2235	5.03e-06	0.111	AATAAAAATAA
1-AATAAAAAWAA	STREME-1	AAEL008467	1096	1106	-	16.2235	5.03e-06	0.111	AATAAAAATAA
1-AATAAAAAWAA	STREME-1	AAEL008070	1123	1133	-	16.2235	5.03e-06	0.111	AATAAAAATAA
1-AATAAAAAWAA	STREME-1	AAEL003508	1212	1222	+	16.2235	5.03e-06	0.111	AATAAAAATAA
1-AATAAAAAWAA	STREME-1	AAEL020574	1247	1257	-	16.2235	5.03e-06	0.111	AATAAAAATAA
1-AATAAAAAWAA	STREME-1	AAEL023908	1474	1484	+	16.2235	5.03e-06	0.111	AATAAAAATAA
1-AATAAAAAWAA	STREME-1	AAEL017188	1500	1510	+	16.2235	5.03e-06	0.111	AATAAAAATAA
1-AATAAAAAWAA	STREME-1	AAEL010711	1589	1599	+	16.2235	5.03e-06	0.111	AATAAAAATAA
1-AATAAAAAWAA	STREME-1	AAEL002447	1600	1610	+	16.2235	5.03e-06	0.111	AATAAAAATAA
1-AATAAAAAWAA	STREME-1	AAEL008751	1647	1657	+	16.2235	5.03e-06	0.111	AATAAAAATAA
1-AATAAAAAWAA	STREME-1	AAEL015430	1638	1648	-	16.2235	5.03e-06	0.111	AATAAAAATAA
1-AATAAAAAWAA	STREME-1	AAEL007102	1848	1858	-	16.2235	5.03e-06	0.111	AATAAAAATAA
1-AATAAAAAWAA	STREME-1	AAEL003631	1875	1885	-	16.2235	5.03e-06	0.111	AATAAAAATAA
1-AATAAAAAWAA	STREME-1	AAEL020362	1934	1944	-	16.2235	5.03e-06	0.111	AATAAAAATAA
1-AATAAAAAWAA	STREME-1	AAEL005625	133	143	-	14.7176	6.57e-06	0.127	AATAAGAAAAA
1-AATAAAAAWAA	STREME-1	AAEL007770	154	164	+	14.7176	6.57e-06	0.127	AATAAGAAAAA
1-AATAAAAAWAA	STREME-1	AAEL009421	291	301	-	14.7176	6.57e-06	0.127	AATAAGAAAAA
1-AATAAAAAWAA	STREME-1	AAEL005373	351	361	+	14.7176	6.57e-06	0.127	AATAAGAAAAA
1-AATAAAAAWAA	STREME-1	AAEL022361	441	451	+	14.7176	6.57e-06	0.127	AATAAGAAAAA
1-AATAAAAAWAA	STREME-1	AAEL008909	577	587	-	14.7176	6.57e-06	0.127	AATAAGAAAAA
1-AATAAAAAWAA	STREME-1	AAEL019981	691	701	-	14.7176	6.57e-06	0.127	AATAAGAAAAA
1-AATAAAAAWAA	STREME-1	AAEL003150	756	766	-	14.7176	6.57e-06	0.127	AATAAGAAAAA
1-AATAAAAAWAA	STREME-1	AAEL006168	850	860	+	14.7176	6.57e-06	0.127	AATAAGAAAAA
1-AATAAAAAWAA	STREME-1	AAEL001319	1024	1034	+	14.7176	6.57e-06	0.127	AATAAGAAAAA
1-AATAAAAAWAA	STREME-1	AAEL019574	1129	1139	-	14.7176	6.57e-06	0.127	AATAAGAAAAA
1-AATAAAAAWAA	STREME-1	AAEL002994	1235	1245	+	14.7176	6.57e-06	0.127	AATAAGAAAAA
1-AATAAAAAWAA	STREME-1	AAEL026357	1647	1657	+	14.7176	6.57e-06	0.127	AATAAGAAAAA
1-AATAAAAAWAA	STREME-1	AAEL019981	1798	1808	-	14.7176	6.57e-06	0.127	AATAAGAAAAA
1-AATAAAAAWAA	STREME-1	AAEL019722	76	86	-	14.3882	1.06e-05	0.168	AATAATAAAAA
1-AATAAAAAWAA	STREME-1	AAEL002485	154	164	+	14.3882	1.06e-05	0.168	AATAATAAAAA
1-AATAAAAAWAA	STREME-1	AAEL005444	179	189	-	14.3882	1.06e-05	0.168	AATAATAAAAA
1-AATAAAAAWAA	STREME-1	AAEL007371	214	224	+	14.3882	1.06e-05	0.168	AATAATAAAAA
1-AATAAAAAWAA	STREME-1	AAEL000311	408	418	-	14.3882	1.06e-05	0.168	AATAAGAATAA
1-AATAAAAAWAA	STREME-1	AAEL023438	486	496	-	14.3882	1.06e-05	0.168	AATAATAAAAA
1-AATAAAAAWAA	STREME-1	AAEL010866	530	540	-	14.3882	1.06e-05	0.168	AATAATAAAAA
1-AATAAAAAWAA	STREME-1	AAEL006995	786	796	-	14.3882	1.06e-05	0.168	AATAATAAAAA
1-AATAAAAAWAA	STREME-1	AAEL012856	820	830	+	14.3882	1.06e-05	0.168	AATAATAAAAA
1-AATAAAAAWAA	STREME-1	AAEL012255	815	825	-	14.3882	1.06e-05	0.168	AATAATAAAAA
1-AATAAAAAWAA	STREME-1	AAEL018228	815	825	-	14.3882	1.06e-05	0.168	AATAATAAAAA
1-AATAAAAAWAA	STREME-1	AAEL001840	882	892	-	14.3882	1.06e-05	0.168	AATAATAAAAA
1-AATAAAAAWAA	STREME-1	AAEL012828	916	926	+	14.3882	1.06e-05	0.168	AATAATAAAAA
1-AATAAAAAWAA	STREME-1	AAEL012858	918	928	-	14.3882	1.06e-05	0.168	AATAATAAAAA
1-AATAAAAAWAA	STREME-1	AAEL007991	1181	1191	+	14.3882	1.06e-05	0.168	AATAATAAAAA
1-AATAAAAAWAA	STREME-1	AAEL017120	1185	1195	+	14.3882	1.06e-05	0.168	AATAATAAAAA
1-AATAAAAAWAA	STREME-1	AAEL003508	1209	1219	+	14.3882	1.06e-05	0.168	AATAATAAAAA
1-AATAAAAAWAA	STREME-1	AAEL008936	1339	1349	+	14.3882	1.06e-05	0.168	AATAATAAAAA
1-AATAAAAAWAA	STREME-1	Gr57	1362	1372	-	14.3882	1.06e-05	0.168	AATAATAAAAA
1-AATAAAAAWAA	STREME-1	AAEL000087	1489	1499	-	14.3882	1.06e-05	0.168	AATAATAAAAA
1-AATAAAAAWAA	STREME-1	AAEL023524	1642	1652	+	14.3882	1.06e-05	0.168	AATAATAAAAA
1-AATAAAAAWAA	STREME-1	AAEL008751	1660	1670	+	14.3882	1.06e-05	0.168	AATAATAAAAA
1-AATAAAAAWAA	STREME-1	AAEL022735	1798	1808	-	14.3882	1.06e-05	0.168	AATAATAAAAA
1-AATAAAAAWAA	STREME-1	AAEL003318	1975	1985	-	14.3882	1.06e-05	0.168	AATAATAAAAA
1-AATAAAAAWAA	STREME-1	AAEL012157	346	356	+	14.2471	1.22e-05	0.173	AATAAAAAGAA
1-AATAAAAAWAA	STREME-1	AAEL009186	817	827	-	14.2471	1.22e-05	0.173	AATAAAAAGAA
1-AATAAAAAWAA	STREME-1	AAEL008070	1334	1344	-	14.2471	1.22e-05	0.173	AATAAAAAGAA
1-AATAAAAAWAA	STREME-1	AAEL015163	1444	1454	-	14.2471	1.22e-05	0.173	AATAAAAAGAA
1-AATAAAAAWAA	STREME-1	AAEL007778	58	68	+	14.0588	1.47e-05	0.173	AATAATAATAA
1-AATAAAAAWAA	STREME-1	AAEL011483	111	121	-	14.0588	1.47e-05	0.173	AATAATAATAA
1-AATAAAAAWAA	STREME-1	AAEL011483	114	124	-	14.0588	1.47e-05	0.173	AATAATAATAA
1-AATAAAAAWAA	STREME-1	AAEL011483	117	127	-	14.0588	1.47e-05	0.173	AATAATAATAA
1-AATAAAAAWAA	STREME-1	AAEL011200	270	280	-	14.0588	1.47e-05	0.173	AATAATAATAA
1-AATAAAAAWAA	STREME-1	AAEL011200	273	283	-	14.0588	1.47e-05	0.173	AATAATAATAA
1-AATAAAAAWAA	STREME-1	AAEL011200	276	286	-	14.0588	1.47e-05	0.173	AATAATAATAA
1-AATAAAAAWAA	STREME-1	AAEL013757	312	322	+	14.0588	1.47e-05	0.173	AATAATAATAA
1-AATAAAAAWAA	STREME-1	AAEL006705	509	519	+	14.0588	1.47e-05	0.173	AATAATAATAA
1-AATAAAAAWAA	STREME-1	AAEL006705	512	522	+	14.0588	1.47e-05	0.173	AATAATAATAA
1-AATAAAAAWAA	STREME-1	AAEL019745	565	575	-	14.0588	1.47e-05	0.173	AATAATAATAA
1-AATAAAAAWAA	STREME-1	AAEL011167	632	642	-	14.0588	1.47e-05	0.173	AATAATAATAA
1-AATAAAAAWAA	STREME-1	AAEL002610	632	642	-	14.0588	1.47e-05	0.173	AATAATAATAA
1-AATAAAAAWAA	STREME-1	AAEL002610	635	645	-	14.0588	1.47e-05	0.173	AATAATAATAA
1-AATAAAAAWAA	STREME-1	AAEL002610	638	648	-	14.0588	1.47e-05	0.173	AATAATAATAA
1-AATAAAAAWAA	STREME-1	AAEL020362	651	661	+	14.0588	1.47e-05	0.173	AATAATAATAA
1-AATAAAAAWAA	STREME-1	AAEL002288	697	707	-	14.0588	1.47e-05	0.173	AATAATAATAA
1-AATAAAAAWAA	STREME-1	AAEL003211	720	730	+	14.0588	1.47e-05	0.173	AATAATAATAA
1-AATAAAAAWAA	STREME-1	AAEL004179	747	757	+	14.0588	1.47e-05	0.173	AATAATAATAA
1-AATAAAAAWAA	STREME-1	AAEL004179	750	760	+	14.0588	1.47e-05	0.173	AATAATAATAA
1-AATAAAAAWAA	STREME-1	AAEL006962	774	784	+	14.0588	1.47e-05	0.173	AATAATAATAA
1-AATAAAAAWAA	STREME-1	AAEL005483	822	832	-	14.0588	1.47e-05	0.173	AATAATAATAA
1-AATAAAAAWAA	STREME-1	AAEL006834	1020	1030	+	14.0588	1.47e-05	0.173	AATAATAATAA
1-AATAAAAAWAA	STREME-1	AAEL007991	1178	1188	+	14.0588	1.47e-05	0.173	AATAATAATAA
1-AATAAAAAWAA	STREME-1	AAEL013983	1209	1219	+	14.0588	1.47e-05	0.173	AATAATAATAA
1-AATAAAAAWAA	STREME-1	Gr57	1365	1375	-	14.0588	1.47e-05	0.173	AATAATAATAA
1-AATAAAAAWAA	STREME-1	AAEL021114	1413	1423	+	14.0588	1.47e-05	0.173	AATAATAATAA
1-AATAAAAAWAA	STREME-1	AAEL021114	1416	1426	+	14.0588	1.47e-05	0.173	AATAATAATAA
1-AATAAAAAWAA	STREME-1	AAEL010125	1443	1453	+	14.0588	1.47e-05	0.173	AATAATAATAA
1-AATAAAAAWAA	STREME-1	AAEL010125	1446	1456	+	14.0588	1.47e-05	0.173	AATAATAATAA
1-AATAAAAAWAA	STREME-1	AAEL010125	1449	1459	+	14.0588	1.47e-05	0.173	AATAATAATAA
1-AATAAAAAWAA	STREME-1	AAEL010125	1452	1462	+	14.0588	1.47e-05	0.173	AATAATAATAA
1-AATAAAAAWAA	STREME-1	AAEL008620	1533	1543	+	14.0588	1.47e-05	0.173	AATAATAATAA
1-AATAAAAAWAA	STREME-1	AAEL010434	33	43	+	14.0471	1.62e-05	0.173	CATAAAAAAAA
1-AATAAAAAWAA	STREME-1	AAEL019712	133	143	+	14.0471	1.62e-05	0.173	CATAAAAAAAA
1-AATAAAAAWAA	STREME-1	AAEL006639	167	177	-	14.0471	1.62e-05	0.173	CATAAAAAAAA
1-AATAAAAAWAA	STREME-1	AAEL012853	182	192	+	14.0471	1.62e-05	0.173	CATAAAAAAAA
1-AATAAAAAWAA	STREME-1	AAEL028038	183	193	+	14.0471	1.62e-05	0.173	CATAAAAAAAA
1-AATAAAAAWAA	STREME-1	AAEL000080	486	496	+	14.0471	1.62e-05	0.173	CATAAAAAAAA
1-AATAAAAAWAA	STREME-1	AAEL014386	588	598	-	14.0471	1.62e-05	0.173	CATAAAAAAAA
1-AATAAAAAWAA	STREME-1	AAEL006984	598	608	+	14.0471	1.62e-05	0.173	CATAAAAAAAA
1-AATAAAAAWAA	STREME-1	AAEL012822	756	766	+	14.0471	1.62e-05	0.173	CATAAAAAAAA
1-AATAAAAAWAA	STREME-1	AAEL010858	787	797	+	14.0471	1.62e-05	0.173	CATAAAAAAAA
1-AATAAAAAWAA	STREME-1	AAEL012864	942	952	+	14.0471	1.62e-05	0.173	CATAAAAAAAA
1-AATAAAAAWAA	STREME-1	AAEL007006	1213	1223	-	14.0471	1.62e-05	0.173	CATAAAAAAAA
1-AATAAAAAWAA	STREME-1	AAEL008452	1343	1353	-	14.0471	1.62e-05	0.173	CATAAAAAAAA
1-AATAAAAAWAA	STREME-1	AAEL006639	1515	1525	+	14.0471	1.62e-05	0.173	CATAAAAAAAA
1-AATAAAAAWAA	STREME-1	AAEL012628	1943	1953	-	14.0471	1.62e-05	0.173	CATAAAAAAAA
1-AATAAAAAWAA	STREME-1	AAEL024460	150	160	-	14.0118	1.78e-05	0.173	AATAAAAACAA
1-AATAAAAAWAA	STREME-1	AAEL005665	178	188	-	14.0118	1.78e-05	0.173	AATAAAAACAA
1-AATAAAAAWAA	STREME-1	AAEL003865	247	257	-	14.0118	1.78e-05	0.173	AATAAAAACAA
1-AATAAAAAWAA	STREME-1	Gr76	463	473	+	14.0118	1.78e-05	0.173	AATAAAAACAA
1-AATAAAAAWAA	STREME-1	AAEL001683	486	496	-	14.0118	1.78e-05	0.173	AATAAAAACAA
1-AATAAAAAWAA	STREME-1	AAEL018003	524	534	+	14.0118	1.78e-05	0.173	AATAAAAACAA
1-AATAAAAAWAA	STREME-1	AAEL004564	515	525	-	14.0118	1.78e-05	0.173	AATAAAAACAA
1-AATAAAAAWAA	STREME-1	AAEL027772	621	631	-	14.0118	1.78e-05	0.173	AATAAAAACAA
1-AATAAAAAWAA	STREME-1	AAEL010858	725	735	+	14.0118	1.78e-05	0.173	AATAAAAACAA
1-AATAAAAAWAA	STREME-1	AAEL027957	761	771	+	14.0118	1.78e-05	0.173	AATAAAAACAA
1-AATAAAAAWAA	STREME-1	AAEL021467	958	968	-	14.0118	1.78e-05	0.173	AATAAAAACAA
1-AATAAAAAWAA	STREME-1	AAEL027850	1018	1028	+	14.0118	1.78e-05	0.173	AATAAAAACAA
1-AATAAAAAWAA	STREME-1	AAEL024482	1078	1088	+	14.0118	1.78e-05	0.173	AATAAAAACAA
1-AATAAAAAWAA	STREME-1	AAEL025896	1371	1381	+	14.0118	1.78e-05	0.173	AATAAAAACAA
1-AATAAAAAWAA	STREME-1	AAEL000311	83	93	-	13.8588	2.03e-05	0.173	ATTAAAAAAAA
1-AATAAAAAWAA	STREME-1	AAEL020416	100	110	+	13.8588	2.03e-05	0.173	ATTAAAAAAAA
1-AATAAAAAWAA	STREME-1	AAEL011751	136	146	-	13.8588	2.03e-05	0.173	ATTAAAAAAAA
1-AATAAAAAWAA	STREME-1	AAEL006480	142	152	-	13.8588	2.03e-05	0.173	ATTAAAAAAAA
1-AATAAAAAWAA	STREME-1	AAEL025433	150	160	-	13.8588	2.03e-05	0.173	ATTAAAAAAAA
1-AATAAAAAWAA	STREME-1	AAEL022153	177	187	-	13.8588	2.03e-05	0.173	ATTAAAAAAAA
1-AATAAAAAWAA	STREME-1	AAEL006480	202	212	-	13.8588	2.03e-05	0.173	ATTAAAAAAAA
1-AATAAAAAWAA	STREME-1	AAEL019906	205	215	-	13.8588	2.03e-05	0.173	ATTAAAAAAAA
1-AATAAAAAWAA	STREME-1	AAEL000596	270	280	+	13.8588	2.03e-05	0.173	ATTAAAAAAAA
1-AATAAAAAWAA	STREME-1	AAEL010856	333	343	+	13.8588	2.03e-05	0.173	ATTAAAAAAAA
1-AATAAAAAWAA	STREME-1	AAEL011070	349	359	+	13.8588	2.03e-05	0.173	ATTAAAAAAAA
1-AATAAAAAWAA	STREME-1	AAEL025433	354	364	+	13.8588	2.03e-05	0.173	ATTAAAAAAAA
1-AATAAAAAWAA	STREME-1	AAEL002242	361	371	+	13.8588	2.03e-05	0.173	ATTAAAAAAAA
1-AATAAAAAWAA	STREME-1	AAEL012856	385	395	-	13.8588	2.03e-05	0.173	ATTAAAAAAAA
1-AATAAAAAWAA	STREME-1	AAEL026175	401	411	-	13.8588	2.03e-05	0.173	ATTAAAAAAAA
1-AATAAAAAWAA	STREME-1	AAEL026828	559	569	-	13.8588	2.03e-05	0.173	ATTAAAAAAAA
1-AATAAAAAWAA	STREME-1	AAEL012822	578	588	-	13.8588	2.03e-05	0.173	ATTAAAAAAAA
1-AATAAAAAWAA	STREME-1	AAEL026605	643	653	+	13.8588	2.03e-05	0.173	ATTAAAAAAAA
1-AATAAAAAWAA	STREME-1	AAEL010858	698	708	+	13.8588	2.03e-05	0.173	ATTAAAAAAAA
1-AATAAAAAWAA	STREME-1	AAEL006890	694	704	-	13.8588	2.03e-05	0.173	ATTAAAAAAAA
1-AATAAAAAWAA	STREME-1	AAEL027236	725	735	-	13.8588	2.03e-05	0.173	ATTAAAAAAAA
1-AATAAAAAWAA	STREME-1	AAEL001517	739	749	+	13.8588	2.03e-05	0.173	ATTAAAAAAAA
1-AATAAAAAWAA	STREME-1	AAEL022984	753	763	-	13.8588	2.03e-05	0.173	ATTAAAAAAAA
1-AATAAAAAWAA	STREME-1	AAEL011751	774	784	+	13.8588	2.03e-05	0.173	ATTAAAAAAAA
1-AATAAAAAWAA	STREME-1	AAEL005575	781	791	-	13.8588	2.03e-05	0.173	ATTAAAAAAAA
1-AATAAAAAWAA	STREME-1	AAEL017270	812	822	+	13.8588	2.03e-05	0.173	ATTAAAAAAAA
1-AATAAAAAWAA	STREME-1	AAEL017270	879	889	-	13.8588	2.03e-05	0.173	ATTAAAAAAAA
1-AATAAAAAWAA	STREME-1	AAEL004809	962	972	+	13.8588	2.03e-05	0.173	ATTAAAAAAAA
1-AATAAAAAWAA	STREME-1	AAEL022190	963	973	-	13.8588	2.03e-05	0.173	ATTAAAAAAAA
1-AATAAAAAWAA	STREME-1	AAEL004948	990	1000	+	13.8588	2.03e-05	0.173	ATTAAAAAAAA
1-AATAAAAAWAA	STREME-1	AAEL017120	1002	1012	+	13.8588	2.03e-05	0.173	ATTAAAAAAAA
1-AATAAAAAWAA	STREME-1	AAEL001683	997	1007	-	13.8588	2.03e-05	0.173	ATTAAAAAAAA
1-AATAAAAAWAA	STREME-1	AAEL002406	1033	1043	-	13.8588	2.03e-05	0.173	ATTAAAAAAAA
1-AATAAAAAWAA	STREME-1	AAEL022153	1120	1130	-	13.8588	2.03e-05	0.173	ATTAAAAAAAA
1-AATAAAAAWAA	STREME-1	AAEL005772	1131	1141	+	13.8588	2.03e-05	0.173	ATTAAAAAAAA
1-AATAAAAAWAA	STREME-1	AAEL000668	1242	1252	+	13.8588	2.03e-05	0.173	ATTAAAAAAAA
1-AATAAAAAWAA	STREME-1	AAEL008285	1241	1251	-	13.8588	2.03e-05	0.173	ATTAAAAAAAA
1-AATAAAAAWAA	STREME-1	AAEL017464	1265	1275	-	13.8588	2.03e-05	0.173	ATTAAAAAAAA
1-AATAAAAAWAA	STREME-1	AAEL008668	1326	1336	-	13.8588	2.03e-05	0.173	ATTAAAAAAAA
1-AATAAAAAWAA	STREME-1	AAEL001319	1341	1351	-	13.8588	2.03e-05	0.173	ATTAAAAAAAA
1-AATAAAAAWAA	STREME-1	AAEL002994	1384	1394	+	13.8588	2.03e-05	0.173	ATTAAAAAAAA
1-AATAAAAAWAA	STREME-1	AAEL011366	1377	1387	-	13.8588	2.03e-05	0.173	ATTAAAAAAAA
1-AATAAAAAWAA	STREME-1	AAEL000165	1583	1593	+	13.8588	2.03e-05	0.173	ATTAAAAAAAA
1-AATAAAAAWAA	STREME-1	AAEL001882	1656	1666	-	13.8588	2.03e-05	0.173	ATTAAAAAAAA
1-AATAAAAAWAA	STREME-1	AAEL021424	1673	1683	-	13.8588	2.03e-05	0.173	ATTAAAAAAAA
1-AATAAAAAWAA	STREME-1	AAEL022984	1731	1741	-	13.8588	2.03e-05	0.173	ATTAAAAAAAA
1-AATAAAAAWAA	STREME-1	AAEL008378	1778	1788	+	13.8588	2.03e-05	0.173	ATTAAAAAAAA
1-AATAAAAAWAA	STREME-1	AAEL006446	1787	1797	-	13.8588	2.03e-05	0.173	ATTAAAAAAAA
1-AATAAAAAWAA	STREME-1	AAEL005384	261	271	+	13.8353	2.18e-05	0.175	AATAAAAAAAG
1-AATAAAAAWAA	STREME-1	AAEL023353	294	304	+	13.8353	2.18e-05	0.175	AATAAAAAAAG
1-AATAAAAAWAA	STREME-1	AAEL008876	406	416	-	13.8353	2.18e-05	0.175	AATAAAAAAAG
1-AATAAAAAWAA	STREME-1	AAEL006287	430	440	-	13.8353	2.18e-05	0.175	AATAAAAAAAG
1-AATAAAAAWAA	STREME-1	AAEL005444	595	605	+	13.8353	2.18e-05	0.175	AATAAAAAAAG
1-AATAAAAAWAA	STREME-1	AAEL025531	691	701	+	13.8353	2.18e-05	0.175	AATAAAAAAAG
1-AATAAAAAWAA	STREME-1	AAEL021467	1084	1094	+	13.8353	2.18e-05	0.175	AATAAAAAAAG
1-AATAAAAAWAA	STREME-1	AAEL009751	1086	1096	-	13.8353	2.18e-05	0.175	AATAAAAAAAG
1-AATAAAAAWAA	STREME-1	AAEL022632	1373	1383	-	13.8353	2.18e-05	0.175	AATAAAAAAAG
1-AATAAAAAWAA	STREME-1	AAEL026953	1449	1459	+	13.8353	2.18e-05	0.175	AATAAAAAAAG
1-AATAAAAAWAA	STREME-1	AAEL000087	1486	1496	-	13.8353	2.18e-05	0.175	AATAAAAAAAG
1-AATAAAAAWAA	STREME-1	AAEL011520	1707	1717	+	13.8353	2.18e-05	0.175	AATAAAAAAAG
1-AATAAAAAWAA	STREME-1	AAEL019868	1714	1724	+	13.8353	2.18e-05	0.175	AATAAAAAAAG
1-AATAAAAAWAA	STREME-1	AAEL019989	1771	1781	+	13.8353	2.18e-05	0.175	AATAAAAAAAG
1-AATAAAAAWAA	STREME-1	AAEL002242	1818	1828	+	13.8353	2.18e-05	0.175	AATAAAAAAAG
1-AATAAAAAWAA	STREME-1	AAEL002343	1877	1887	+	13.8353	2.18e-05	0.175	AATAAAAAAAG
1-AATAAAAAWAA	STREME-1	AAEL017012	100	110	-	13.7176	2.34e-05	0.179	CATAAAAATAA
1-AATAAAAAWAA	STREME-1	AAEL022361	477	487	+	13.7176	2.34e-05	0.179	CATAAAAATAA
1-AATAAAAAWAA	STREME-1	AAEL013983	542	552	+	13.7176	2.34e-05	0.179	CATAAAAATAA
1-AATAAAAAWAA	STREME-1	AAEL013511	553	563	+	13.7176	2.34e-05	0.179	CATAAAAATAA
1-AATAAAAAWAA	STREME-1	AAEL006319	623	633	-	13.7176	2.34e-05	0.179	CATAAAAATAA
1-AATAAAAAWAA	STREME-1	AAEL020895	841	851	+	13.7176	2.34e-05	0.179	CATAAAAATAA
1-AATAAAAAWAA	STREME-1	AAEL009955	927	937	+	13.7176	2.34e-05	0.179	CATAAAAATAA
1-AATAAAAAWAA	STREME-1	AAEL012109	954	964	+	13.7176	2.34e-05	0.179	CATAAAAATAA
1-AATAAAAAWAA	STREME-1	AAEL004317	1166	1176	+	13.7176	2.34e-05	0.179	CATAAAAATAA
1-AATAAAAAWAA	STREME-1	AAEL005373	1251	1261	+	13.7176	2.34e-05	0.179	CATAAAAATAA
1-AATAAAAAWAA	STREME-1	Gr1	1777	1787	+	13.7176	2.34e-05	0.179	CATAAAAATAA
1-AATAAAAAWAA	STREME-1	AAEL002780	1869	1879	+	13.7176	2.34e-05	0.179	CATAAAAATAA
1-AATAAAAAWAA	STREME-1	AAEL024421	186	196	+	13.5294	2.59e-05	0.185	ATTAAAAATAA
1-AATAAAAAWAA	STREME-1	AAEL029072	199	209	-	13.5294	2.59e-05	0.185	ATTAAAAATAA
1-AATAAAAAWAA	STREME-1	AAEL019607	229	239	-	13.5294	2.59e-05	0.185	ATTAAAAATAA
1-AATAAAAAWAA	STREME-1	AAEL013211	332	342	+	13.5294	2.59e-05	0.185	ATTAAAAATAA
1-AATAAAAAWAA	STREME-1	AAEL006880	428	438	+	13.5294	2.59e-05	0.185	ATTAAAAATAA
1-AATAAAAAWAA	STREME-1	AAEL002994	451	461	+	13.5294	2.59e-05	0.185	ATTAAAAATAA
1-AATAAAAAWAA	STREME-1	AAEL002404	451	461	-	13.5294	2.59e-05	0.185	ATTAAAAATAA
1-AATAAAAAWAA	STREME-1	AAEL007592	527	537	+	13.5294	2.59e-05	0.185	ATTAAAAATAA
1-AATAAAAAWAA	STREME-1	AAEL029072	632	642	-	13.5294	2.59e-05	0.185	ATTAAAAATAA
1-AATAAAAAWAA	STREME-1	AAEL013990	765	775	-	13.5294	2.59e-05	0.185	ATTAAAAATAA
1-AATAAAAAWAA	STREME-1	AAEL000234	862	872	+	13.5294	2.59e-05	0.185	ATTAAAAATAA
1-AATAAAAAWAA	STREME-1	AAEL026093	911	921	-	13.5294	2.59e-05	0.185	ATTAAAAATAA
1-AATAAAAAWAA	STREME-1	AAEL003508	1148	1158	+	13.5294	2.59e-05	0.185	ATTAAAAATAA
1-AATAAAAAWAA	STREME-1	AAEL005792	1310	1320	+	13.5294	2.59e-05	0.185	ATTAAAAATAA
1-AATAAAAAWAA	STREME-1	AAEL005792	1373	1383	-	13.5294	2.59e-05	0.185	ATTAAAAATAA
1-AATAAAAAWAA	STREME-1	AAEL007371	1401	1411	-	13.5294	2.59e-05	0.185	ATTAAAAATAA
1-AATAAAAAWAA	STREME-1	AAEL002524	1418	1428	+	13.5294	2.59e-05	0.185	ATTAAAAATAA
1-AATAAAAAWAA	STREME-1	AAEL011070	1761	1771	+	13.5294	2.59e-05	0.185	ATTAAAAATAA
1-AATAAAAAWAA	STREME-1	AAEL018102	1808	1818	+	13.5294	2.59e-05	0.185	ATTAAAAATAA
1-AATAAAAAWAA	STREME-1	AAEL022632	1830	1840	-	13.5294	2.59e-05	0.185	ATTAAAAATAA
1-AATAAAAAWAA	STREME-1	AAEL019834	336	346	+	13.5059	2.74e-05	0.191	AATAAAAATAG
1-AATAAAAAWAA	STREME-1	AAEL001543	507	517	+	13.5059	2.74e-05	0.191	AATAAAAATAG
1-AATAAAAAWAA	STREME-1	AAEL003208	770	780	+	13.5059	2.74e-05	0.191	AATAAAAATAG
1-AATAAAAAWAA	STREME-1	AAEL024631	826	836	-	13.5059	2.74e-05	0.191	AATAAAAATAG
1-AATAAAAAWAA	STREME-1	AAEL008620	1429	1439	-	13.5059	2.74e-05	0.191	AATAAAAATAG
1-AATAAAAAWAA	STREME-1	AAEL013211	1687	1697	-	13.5059	2.74e-05	0.191	AATAAAAATAG
1-AATAAAAAWAA	STREME-1	AAEL025334	1970	1980	+	13.5059	2.74e-05	0.191	AATAAAAATAG
1-AATAAAAAWAA	STREME-1	AAEL003971	6	16	+	12.4118	2.84e-05	0.191	AATAAGAAGAA
1-AATAAAAAWAA	STREME-1	AAEL012856	200	210	-	12.4118	2.84e-05	0.191	AATAAGAAGAA
1-AATAAAAAWAA	STREME-1	AAEL027772	333	343	-	12.4118	2.84e-05	0.191	AATAAGAAGAA
1-AATAAAAAWAA	STREME-1	AAEL008668	467	477	-	12.4118	2.84e-05	0.191	AATAAGAAGAA
1-AATAAAAAWAA	STREME-1	AAEL008292	559	569	+	12.4118	2.84e-05	0.191	AATAAGAAGAA
1-AATAAAAAWAA	STREME-1	AAEL002413	750	760	-	12.4118	2.84e-05	0.191	AATAAGAAGAA
1-AATAAAAAWAA	STREME-1	AAEL002726	906	916	-	12.4118	2.84e-05	0.191	AATAAGAAGAA
1-AATAAAAAWAA	STREME-1	AAEL006287	1109	1119	+	12.4118	2.84e-05	0.191	AATAAGAAGAA
1-AATAAAAAWAA	STREME-1	AAEL009722	1225	1235	-	12.4118	2.84e-05	0.191	AATAAGAAGAA
1-AATAAAAAWAA	STREME-1	AAEL021447	1292	1302	+	12.4118	2.84e-05	0.191	AATAAGAAGAA
1-AATAAAAAWAA	STREME-1	AAEL005043	1956	1966	+	12.4118	2.84e-05	0.191	AATAAGAAGAA
1-AATAAAAAWAA	STREME-1	AAEL020599	767	777	-	12.2118	2.93e-05	0.196	CATAAGAAAAA
1-AATAAAAAWAA	STREME-1	AAEL005412	1123	1133	+	12.2118	2.93e-05	0.196	CATAAGAAAAA
1-AATAAAAAWAA	STREME-1	AAEL015430	341	351	-	12.1765	3.03e-05	0.199	AATAAGAACAA
1-AATAAAAAWAA	STREME-1	AAEL024906	550	560	-	12.1765	3.03e-05	0.199	AATAAGAACAA
1-AATAAAAAWAA	STREME-1	AAEL019807	923	933	+	12.1765	3.03e-05	0.199	AATAAGAACAA
1-AATAAAAAWAA	STREME-1	AAEL028188	1464	1474	+	12.1765	3.03e-05	0.199	AATAAGAACAA
1-AATAAAAAWAA	STREME-1	AAEL017455	1466	1476	+	12.1765	3.03e-05	0.199	AATAAGAACAA
1-AATAAAAAWAA	STREME-1	AAEL015163	149	159	+	12.1647	3.28e-05	0.204	AATAAAATAAA
1-AATAAAAAWAA	STREME-1	AAEL019952	317	327	-	12.1647	3.28e-05	0.204	AATAAAATAAA
1-AATAAAAAWAA	STREME-1	AAEL001261	457	467	+	12.1647	3.28e-05	0.204	AATAAAATAAA
1-AATAAAAAWAA	STREME-1	AAEL009513	471	481	-	12.1647	3.28e-05	0.204	AATAAAATAAA
1-AATAAAAAWAA	STREME-1	AAEL008045	539	549	-	12.1647	3.28e-05	0.204	AATAAAATAAA
1-AATAAAAAWAA	STREME-1	AAEL029031	556	566	+	12.1647	3.28e-05	0.204	AATAAAATAAA
1-AATAAAAAWAA	STREME-1	AAEL014832	871	881	+	12.1647	3.28e-05	0.204	AATAAAATAAA
1-AATAAAAAWAA	STREME-1	AAEL009513	979	989	+	12.1647	3.28e-05	0.204	AATAAAATAAA
1-AATAAAAAWAA	STREME-1	AAEL006102	1073	1083	+	12.1647	3.28e-05	0.204	AATAAAATAAA
1-AATAAAAAWAA	STREME-1	AAEL006675	1324	1334	+	12.1647	3.28e-05	0.204	AATAAAATAAA
1-AATAAAAAWAA	STREME-1	AAEL006675	1329	1339	+	12.1647	3.28e-05	0.204	AATAAAATAAA
1-AATAAAAAWAA	STREME-1	AAEL024997	1485	1495	+	12.1647	3.28e-05	0.204	AATAAAATAAA
1-AATAAAAAWAA	STREME-1	AAEL009596	1487	1497	-	12.1647	3.28e-05	0.204	AATAAAATAAA
1-AATAAAAAWAA	STREME-1	AAEL010487	1557	1567	+	12.1647	3.28e-05	0.204	AATAAAATAAA
1-AATAAAAAWAA	STREME-1	AAEL010487	1562	1572	+	12.1647	3.28e-05	0.204	AATAAAATAAA
1-AATAAAAAWAA	STREME-1	AAEL010487	1567	1577	+	12.1647	3.28e-05	0.204	AATAAAATAAA
1-AATAAAAAWAA	STREME-1	AAEL010487	1572	1582	+	12.1647	3.28e-05	0.204	AATAAAATAAA
1-AATAAAAAWAA	STREME-1	AAEL012546	1905	1915	-	12.1647	3.28e-05	0.204	AATAAAATAAA
1-AATAAAAAWAA	STREME-1	AAEL017455	1973	1983	-	12.1647	3.28e-05	0.204	AATAAAATAAA
1-AATAAAAAWAA	STREME-1	AAEL003299	443	453	+	12.0824	3.43e-05	0.21	AATAATAAGAA
1-AATAAAAAWAA	STREME-1	AAEL008292	556	566	+	12.0824	3.43e-05	0.21	AATAATAAGAA
1-AATAAAAAWAA	STREME-1	AAEL010640	710	720	-	12.0824	3.43e-05	0.21	AATAATAAGAA
1-AATAAAAAWAA	STREME-1	AAEL005826	907	917	+	12.0824	3.43e-05	0.21	AATAATAAGAA
1-AATAAAAAWAA	STREME-1	AAEL021447	1289	1299	+	12.0824	3.43e-05	0.21	AATAATAAGAA
1-AATAAAAAWAA	STREME-1	AAEL001543	205	215	+	12.0235	3.59e-05	0.214	ATTAAGAAAAA
1-AATAAAAAWAA	STREME-1	AAEL017975	311	321	-	12.0235	3.59e-05	0.214	ATTAAGAAAAA
1-AATAAAAAWAA	STREME-1	AAEL014493	755	765	-	12.0235	3.59e-05	0.214	ATTAAGAAAAA
1-AATAAAAAWAA	STREME-1	AAEL024460	800	810	-	12.0235	3.59e-05	0.214	ATTAAGAAAAA
1-AATAAAAAWAA	STREME-1	AAEL005826	950	960	-	12.0235	3.59e-05	0.214	ATTAAGAAAAA
1-AATAAAAAWAA	STREME-1	AAEL011771	1391	1401	+	12.0235	3.59e-05	0.214	ATTAAGAAAAA
1-AATAAAAAWAA	STREME-1	AAEL021555	1458	1468	-	12.0235	3.59e-05	0.214	ATTAAGAAAAA
1-AATAAAAAWAA	STREME-1	AAEL011408	1487	1497	-	12.0235	3.59e-05	0.214	ATTAAGAAAAA
1-AATAAAAAWAA	STREME-1	AAEL020334	35	45	+	11.8824	3.93e-05	0.231	CATAATAAAAA
1-AATAAAAAWAA	STREME-1	AAEL021114	66	76	-	11.8824	3.93e-05	0.231	CATAAGAATAA
1-AATAAAAAWAA	STREME-1	AAEL000213	449	459	+	11.8824	3.93e-05	0.231	CATAAGAATAA
1-AATAAAAAWAA	STREME-1	AAEL012724	738	748	+	11.8824	3.93e-05	0.231	CATAAGAATAA
1-AATAAAAAWAA	STREME-1	AAEL008668	1227	1237	-	11.8824	3.93e-05	0.231	CATAAGAATAA
1-AATAAAAAWAA	STREME-1	AAEL002343	1874	1884	+	11.8824	3.93e-05	0.231	CATAATAAAAA
1-AATAAAAAWAA	STREME-1	Ir8a	896	906	+	11.8471	4.09e-05	0.238	AATAATAACAA
1-AATAAAAAWAA	STREME-1	AAEL003581	1650	1660	-	11.8471	4.09e-05	0.238	AATAATAACAA
1-AATAAAAAWAA	STREME-1	AAEL027336	1774	1784	+	11.8471	4.09e-05	0.238	AATAATAACAA
1-AATAAAAAWAA	STREME-1	AAEL002566	107	117	+	11.8353	4.34e-05	0.242	AATAAAATTAA
1-AATAAAAAWAA	STREME-1	AAEL009642	242	252	+	11.8353	4.34e-05	0.242	AATAAAATTAA
1-AATAAAAAWAA	STREME-1	AAEL029039	236	246	-	11.8353	4.34e-05	0.242	AATAAAATTAA
1-AATAAAAAWAA	STREME-1	AAEL000596	264	274	+	11.8353	4.34e-05	0.242	AATAAAATTAA
1-AATAAAAAWAA	STREME-1	AAEL018208	293	303	+	11.8353	4.34e-05	0.242	AATAAAATTAA
1-AATAAAAAWAA	STREME-1	AAEL025333	302	312	+	11.8353	4.34e-05	0.242	AATAAAATTAA
1-AATAAAAAWAA	STREME-1	AAEL005749	316	326	-	11.8353	4.34e-05	0.242	AATAAAATTAA
1-AATAAAAAWAA	STREME-1	AAEL012764	654	664	+	11.8353	4.34e-05	0.242	AATAAAATTAA
1-AATAAAAAWAA	STREME-1	AAEL002242	682	692	-	11.8353	4.34e-05	0.242	AATAAAATTAA
1-AATAAAAAWAA	STREME-1	AAEL025333	703	713	+	11.8353	4.34e-05	0.242	AATAAAATTAA
1-AATAAAAAWAA	STREME-1	AAEL003299	1018	1028	-	11.8353	4.34e-05	0.242	AATAAAATTAA
1-AATAAAAAWAA	STREME-1	AAEL008467	1090	1100	-	11.8353	4.34e-05	0.242	AATAAAATTAA
1-AATAAAAAWAA	STREME-1	AAEL012899	1432	1442	-	11.8353	4.34e-05	0.242	AATAAAATTAA
1-AATAAAAAWAA	STREME-1	AAEL008876	1496	1506	+	11.8353	4.34e-05	0.242	AATAAAATTAA
1-AATAAAAAWAA	STREME-1	AAEL010711	1595	1605	+	11.8353	4.34e-05	0.242	AATAAAATTAA
1-AATAAAAAWAA	STREME-1	AAEL005373	1789	1799	-	11.8353	4.34e-05	0.242	AATAAAATTAA
1-AATAAAAAWAA	STREME-1	AAEL003299	97	107	+	11.7412	4.43e-05	0.245	CATAAAAAGAA
1-AATAAAAAWAA	STREME-1	AAEL010222	756	766	+	11.7412	4.43e-05	0.245	CATAAAAAGAA
1-AATAAAAAWAA	STREME-1	AAEL000024	1833	1843	+	11.7412	4.43e-05	0.245	CATAAAAAGAA
1-AATAAAAAWAA	STREME-1	AAEL004809	266	276	-	11.6941	4.84e-05	0.261	ATTAAGAATAA
1-AATAAAAAWAA	STREME-1	AAEL002733	514	524	+	11.6941	4.84e-05	0.261	ATTAATAAAAA
1-AATAAAAAWAA	STREME-1	AAEL000101	621	631	-	11.6941	4.84e-05	0.261	ATTAATAAAAA
1-AATAAAAAWAA	STREME-1	AAEL027957	758	768	+	11.6941	4.84e-05	0.261	ATTAATAAAAA
1-AATAAAAAWAA	STREME-1	AAEL002997	1150	1160	-	11.6941	4.84e-05	0.261	ATTAATAAAAA
1-AATAAAAAWAA	STREME-1	AAEL001319	1358	1368	+	11.6941	4.84e-05	0.261	ATTAATAAAAA
1-AATAAAAAWAA	STREME-1	AAEL001293	1682	1692	-	11.6941	4.84e-05	0.261	ATTAATAAAAA
1-AATAAAAAWAA	STREME-1	AAEL007102	1747	1757	+	11.6941	4.84e-05	0.261	ATTAATAAAAA
1-AATAAAAAWAA	STREME-1	AAEL002602	1793	1803	+	11.6941	4.84e-05	0.261	ATTAAGAATAA
1-AATAAAAAWAA	STREME-1	AAEL004335	1901	1911	-	11.6941	4.84e-05	0.261	ATTAATAAAAA
1-AATAAAAAWAA	STREME-1	AAEL019834	353	363	+	11.6706	5.09e-05	0.269	AATAAGAATAG
1-AATAAAAAWAA	STREME-1	AAEL020112	412	422	+	11.6706	5.09e-05	0.269	AATAATAAAAG
1-AATAAAAAWAA	STREME-1	AAEL005412	520	530	-	11.6706	5.09e-05	0.269	AATAAGAATAG
1-AATAAAAAWAA	STREME-1	AAEL026128	883	893	-	11.6706	5.09e-05	0.269	AATAAGAATAG
1-AATAAAAAWAA	STREME-1	AAEL017120	1215	1225	+	11.6706	5.09e-05	0.269	AATAAGAATAG
1-AATAAAAAWAA	STREME-1	AAEL019712	1460	1470	+	11.6706	5.09e-05	0.269	AATAATAAAAG
1-AATAAAAAWAA	STREME-1	AAEL021450	1637	1647	-	11.6706	5.09e-05	0.269	AATAATAAAAG
1-AATAAAAAWAA	STREME-1	AAEL019989	1647	1657	-	11.6706	5.09e-05	0.269	AATAATAAAAG
1-AATAAAAAWAA	STREME-1	AAEL000786	325	335	+	11.5529	5.4e-05	0.28	CATAATAATAA
1-AATAAAAAWAA	STREME-1	AAEL006705	495	505	+	11.5529	5.4e-05	0.28	CATAATAATAA
1-AATAAAAAWAA	STREME-1	AAEL019745	568	578	-	11.5529	5.4e-05	0.28	CATAATAATAA
1-AATAAAAAWAA	STREME-1	AAEL020131	1204	1214	-	11.5529	5.4e-05	0.28	ATTAAAAAGAA
1-AATAAAAAWAA	STREME-1	AAEL019519	1531	1541	-	11.5529	5.4e-05	0.28	ATTAAAAAGAA
1-AATAAAAAWAA	STREME-1	AAEL006161	1718	1728	+	11.5529	5.4e-05	0.28	ATTAAAAAGAA
1-AATAAAAAWAA	STREME-1	AAEL027495	1933	1943	+	11.5529	5.4e-05	0.28	CATAATAATAA
1-AATAAAAAWAA	STREME-1	AAEL008511	598	608	-	11.5294	5.49e-05	0.285	AATAAAAAGAG
1-AATAAAAAWAA	STREME-1	AAEL002132	1601	1611	+	11.5059	5.59e-05	0.288	CATAAAAACAA
1-AATAAAAAWAA	STREME-1	AAEL011532	1789	1799	-	11.5059	5.59e-05	0.288	CATAAAAACAA
1-AATAAAAAWAA	STREME-1	AAEL004343	84	94	+	11.3647	5.84e-05	0.291	ATTAATAATAA
1-AATAAAAAWAA	STREME-1	AAEL009950	1180	1190	-	11.3647	5.84e-05	0.291	ATTAATAATAA
1-AATAAAAAWAA	STREME-1	AAEL011167	1448	1458	+	11.3647	5.84e-05	0.291	ATTAATAATAA
1-AATAAAAAWAA	STREME-1	AAEL025896	1687	1697	-	11.3647	5.84e-05	0.291	ATTAATAATAA
1-AATAAAAAWAA	STREME-1	AAEL022233	1690	1700	-	11.3647	5.84e-05	0.291	ATTAATAATAA
1-AATAAAAAWAA	STREME-1	AAEL020131	1691	1701	-	11.3647	5.84e-05	0.291	ATTAATAATAA
1-AATAAAAAWAA	STREME-1	AAEL008620	1726	1736	-	11.3647	5.84e-05	0.291	ATTAATAATAA
1-AATAAAAAWAA	STREME-1	AAEL004979	1949	1959	-	11.3647	5.84e-05	0.291	ATTAATAATAA
1-AATAAAAAWAA	STREME-1	AAEL008285	25	35	-	11.3529	5.99e-05	0.291	CTTAAAAAAAA
1-AATAAAAAWAA	STREME-1	AAEL008045	69	79	+	11.3529	5.99e-05	0.291	CTTAAAAAAAA
1-AATAAAAAWAA	STREME-1	AAEL020574	203	213	-	11.3529	5.99e-05	0.291	CTTAAAAAAAA
1-AATAAAAAWAA	STREME-1	AAEL009927	334	344	-	11.3529	5.99e-05	0.291	CTTAAAAAAAA
1-AATAAAAAWAA	STREME-1	AAEL004335	554	564	+	11.3529	5.99e-05	0.291	CTTAAAAAAAA
1-AATAAAAAWAA	STREME-1	AAEL002005	591	601	+	11.3529	5.99e-05	0.291	CTTAAAAAAAA
1-AATAAAAAWAA	STREME-1	AAEL021376	584	594	-	11.3529	5.99e-05	0.291	CTTAAAAAAAA
1-AATAAAAAWAA	STREME-1	AAEL007010	750	760	+	11.3529	5.99e-05	0.291	CTTAAAAAAAA
1-AATAAAAAWAA	STREME-1	AAEL008511	905	915	+	11.3529	5.99e-05	0.291	CTTAAAAAAAA
1-AATAAAAAWAA	STREME-1	AAEL026333	916	926	+	11.3529	5.99e-05	0.291	CTTAAAAAAAA
1-AATAAAAAWAA	STREME-1	AAEL005792	929	939	-	11.3529	5.99e-05	0.291	CTTAAAAAAAA
1-AATAAAAAWAA	STREME-1	AAEL009950	952	962	-	11.3529	5.99e-05	0.291	CTTAAAAAAAA
1-AATAAAAAWAA	STREME-1	AAEL008070	977	987	+	11.3529	5.99e-05	0.291	CTTAAAAAAAA
1-AATAAAAAWAA	STREME-1	AAEL026259	1163	1173	+	11.3529	5.99e-05	0.291	CTTAAAAAAAA
1-AATAAAAAWAA	STREME-1	AAEL019519	1425	1435	+	11.3529	5.99e-05	0.291	CTTAAAAAAAA
1-AATAAAAAWAA	STREME-1	AAEL004564	1832	1842	-	11.3529	5.99e-05	0.291	CTTAAAAAAAA
1-AATAAAAAWAA	STREME-1	AAEL020416	1990	2000	-	11.3529	5.99e-05	0.291	CTTAAAAAAAA
1-AATAAAAAWAA	STREME-1	AAEL021929	11	21	+	11.3412	6.15e-05	0.296	AATAATAATAG
1-AATAAAAAWAA	STREME-1	AAEL007778	61	71	+	11.3412	6.15e-05	0.296	AATAATAATAG
1-AATAAAAAWAA	STREME-1	AAEL003091	487	497	-	11.3412	6.15e-05	0.296	AATAATAATAG
1-AATAAAAAWAA	STREME-1	AAEL021904	1232	1242	+	11.3412	6.15e-05	0.296	AATAATAATAG
1-AATAAAAAWAA	STREME-1	AAEL000797	650	660	-	11.3294	6.24e-05	0.296	CATAAAAAAAG
1-AATAAAAAWAA	STREME-1	AAEL011532	867	877	-	11.3294	6.24e-05	0.296	CATAAAAAAAG
1-AATAAAAAWAA	STREME-1	AAEL015450	878	888	-	11.3294	6.24e-05	0.296	CATAAAAAAAG
1-AATAAAAAWAA	STREME-1	AAEL021410	906	916	-	11.3294	6.24e-05	0.296	CATAAAAAAAG
1-AATAAAAAWAA	STREME-1	AAEL001162	13	23	-	11.3176	6.4e-05	0.296	ATTAAAAACAA
1-AATAAAAAWAA	STREME-1	AAEL020524	388	398	+	11.3176	6.4e-05	0.296	ATTAAAAACAA
1-AATAAAAAWAA	STREME-1	AAEL029072	469	479	+	11.3176	6.4e-05	0.296	ATTAAAAACAA
1-AATAAAAAWAA	STREME-1	AAEL001671	474	484	+	11.3176	6.4e-05	0.296	ATTAAAAACAA
1-AATAAAAAWAA	STREME-1	AAEL017262	583	593	+	11.3176	6.4e-05	0.296	ATTAAAAACAA
1-AATAAAAAWAA	STREME-1	AAEL019574	720	730	+	11.3176	6.4e-05	0.296	ATTAAAAACAA
1-AATAAAAAWAA	STREME-1	AAEL019633	866	876	-	11.3176	6.4e-05	0.296	ATTAAAAACAA
1-AATAAAAAWAA	STREME-1	AAEL003508	1075	1085	-	11.3176	6.4e-05	0.296	ATTAAAAACAA
1-AATAAAAAWAA	STREME-1	AAEL002575	1118	1128	+	11.3176	6.4e-05	0.296	ATTAAAAACAA
1-AATAAAAAWAA	STREME-1	AAEL010773	1340	1350	+	11.3176	6.4e-05	0.296	ATTAAAAACAA
1-AATAAAAAWAA	STREME-1	AAEL011177	1614	1624	-	11.3176	6.4e-05	0.296	ATTAAAAACAA
1-AATAAAAAWAA	STREME-1	AAEL010480	1734	1744	+	11.3176	6.4e-05	0.296	ATTAAAAACAA
1-AATAAAAAWAA	STREME-1	AAEL011325	1826	1836	+	11.3176	6.4e-05	0.296	ATTAAAAACAA
1-AATAAAAAWAA	STREME-1	AAEL003467	611	621	+	11.2941	6.49e-05	0.298	AATAAAAACAG
1-AATAAAAAWAA	STREME-1	AAEL027957	925	935	+	11.2941	6.49e-05	0.298	AATAAAAACAG
1-AATAAAAAWAA	STREME-1	AAEL002538	1628	1638	+	11.2941	6.49e-05	0.298	AATAAAAACAG
1-AATAAAAAWAA	STREME-1	AAEL007102	1750	1760	+	11.2941	6.49e-05	0.298	AATAAAAACAG
1-AATAAAAAWAA	STREME-1	AAEL000101	99	109	-	11.1412	6.65e-05	0.301	ATTAAAAAAAG
1-AATAAAAAWAA	STREME-1	AAEL001162	263	273	+	11.1412	6.65e-05	0.301	ATTAAAAAAAG
1-AATAAAAAWAA	STREME-1	AAEL002610	560	570	-	11.1412	6.65e-05	0.301	ATTAAAAAAAG
1-AATAAAAAWAA	STREME-1	AAEL003581	816	826	+	11.1412	6.65e-05	0.301	ATTAAAAAAAG
1-AATAAAAAWAA	STREME-1	AAEL001474	823	833	+	11.1412	6.65e-05	0.301	ATTAAAAAAAG
1-AATAAAAAWAA	STREME-1	AAEL007391	1091	1101	-	11.1412	6.65e-05	0.301	ATTAAAAAAAG
1-AATAAAAAWAA	STREME-1	AAEL010276	1641	1651	+	11.1412	6.65e-05	0.301	ATTAAAAAAAG
1-AATAAAAAWAA	STREME-1	AAEL007013	58	68	-	11.0235	6.8e-05	0.302	CTTAAAAATAA
1-AATAAAAAWAA	STREME-1	AAEL029039	491	501	-	11.0235	6.8e-05	0.302	CTTAAAAATAA
1-AATAAAAAWAA	STREME-1	AAEL021555	1156	1166	-	11.0235	6.8e-05	0.302	CTTAAAAATAA
1-AATAAAAAWAA	STREME-1	AAEL002566	1196	1206	-	11.0235	6.8e-05	0.302	CTTAAAAATAA
1-AATAAAAAWAA	STREME-1	AAEL019607	1368	1378	+	11.0235	6.8e-05	0.302	CTTAAAAATAA
1-AATAAAAAWAA	STREME-1	AAEL003467	1634	1644	+	11.0235	6.8e-05	0.302	CTTAAAAATAA
1-AATAAAAAWAA	STREME-1	AAEL006480	88	98	-	11	6.9e-05	0.302	CATAAAAATAG
1-AATAAAAAWAA	STREME-1	AAEL001015	242	252	+	11	6.9e-05	0.302	CATAAAAATAG
1-AATAAAAAWAA	STREME-1	AAEL017536	256	266	+	11	6.9e-05	0.302	CATAAAAATAG
1-AATAAAAAWAA	STREME-1	Or42	579	589	+	11	6.9e-05	0.302	CATAAAAATAG
1-AATAAAAAWAA	STREME-1	AAEL010222	572	582	-	11	6.9e-05	0.302	CATAAAAATAG
1-AATAAAAAWAA	STREME-1	AAEL008668	661	671	-	11	6.9e-05	0.302	CATAAAAATAG
1-AATAAAAAWAA	STREME-1	AAEL012577	679	689	+	11	6.9e-05	0.302	CATAAAAATAG
1-AATAAAAAWAA	STREME-1	AAEL007006	983	993	+	11	6.9e-05	0.302	CATAAAAATAG
1-AATAAAAAWAA	STREME-1	AAEL020083	1560	1570	-	11	6.9e-05	0.302	CATAAAAATAG
1-AATAAAAAWAA	STREME-1	AAEL006639	60	70	+	10.8118	7.05e-05	0.305	ATTAAAAATAG
1-AATAAAAAWAA	STREME-1	AAEL012856	130	140	+	10.8118	7.05e-05	0.305	ATTAAAAATAG
1-AATAAAAAWAA	STREME-1	AAEL020334	575	585	+	10.8118	7.05e-05	0.305	ATTAAAAATAG
1-AATAAAAAWAA	STREME-1	AAEL001840	601	611	-	10.8118	7.05e-05	0.305	ATTAAAAATAG
1-AATAAAAAWAA	STREME-1	AAEL028236	777	787	+	10.8118	7.05e-05	0.305	ATTAAAAATAG
1-AATAAAAAWAA	STREME-1	AAEL008701	973	983	+	10.8118	7.05e-05	0.305	ATTAAAAATAG
1-AATAAAAAWAA	STREME-1	AAEL006639	1623	1633	-	10.8118	7.05e-05	0.305	ATTAAAAATAG
1-AATAAAAAWAA	STREME-1	AAEL004317	55	65	+	10.3294	7.21e-05	0.306	AATAAGATAAA
1-AATAAAAAWAA	STREME-1	AAEL006984	1104	1114	-	10.3294	7.21e-05	0.306	AATAAGATAAA
1-AATAAAAAWAA	STREME-1	AAEL020574	1846	1856	-	10.3294	7.21e-05	0.306	AATAAGATAAA
1-AATAAAAAWAA	STREME-1	AAEL001745	1848	1858	-	10.3294	7.21e-05	0.306	AATAAGATAAA
1-AATAAAAAWAA	STREME-1	AAEL012628	58	68	-	10.1529	7.36e-05	0.306	ACTAAAAAAAA
1-AATAAAAAWAA	STREME-1	AAEL017455	81	91	+	10.1529	7.36e-05	0.306	ACTAAAAAAAA
1-AATAAAAAWAA	STREME-1	AAEL005043	427	437	-	10.1529	7.36e-05	0.306	ACTAAAAAAAA
1-AATAAAAAWAA	STREME-1	AAEL003722	516	526	+	10.1529	7.36e-05	0.306	ACTAAAAAAAA
1-AATAAAAAWAA	STREME-1	AAEL003211	683	693	+	10.1529	7.36e-05	0.306	ACTAAAAAAAA
1-AATAAAAAWAA	STREME-1	AAEL017120	745	755	-	10.1529	7.36e-05	0.306	ACTAAAAAAAA
1-AATAAAAAWAA	STREME-1	AAEL010113	777	787	+	10.1529	7.36e-05	0.306	ACTAAAAAAAA
1-AATAAAAAWAA	STREME-1	AAEL010276	778	788	+	10.1529	7.36e-05	0.306	ACTAAAAAAAA
1-AATAAAAAWAA	STREME-1	AAEL002997	875	885	+	10.1529	7.36e-05	0.306	ACTAAAAAAAA
1-AATAAAAAWAA	STREME-1	AAEL011483	1170	1180	+	10.1529	7.36e-05	0.306	ACTAAAAAAAA
1-AATAAAAAWAA	STREME-1	AAEL021861	1227	1237	-	10.1529	7.36e-05	0.306	ACTAAAAAAAA
1-AATAAAAAWAA	STREME-1	AAEL007010	1235	1245	-	10.1529	7.36e-05	0.306	ACTAAAAAAAA
1-AATAAAAAWAA	STREME-1	AAEL023125	1334	1344	+	10.1529	7.36e-05	0.306	ACTAAAAAAAA
1-AATAAAAAWAA	STREME-1	AAEL012899	1420	1430	-	10.1529	7.36e-05	0.306	ACTAAAAAAAA
1-AATAAAAAWAA	STREME-1	AAEL007016	1501	1511	-	10.1529	7.36e-05	0.306	ACTAAAAAAAA
1-AATAAAAAWAA	STREME-1	AAEL004343	90	100	+	10	7.77e-05	0.319	AATAATATAAA
1-AATAAAAAWAA	STREME-1	AAEL004179	756	766	+	10	7.77e-05	0.319	AATAATATAAA
1-AATAAAAAWAA	STREME-1	AAEL010113	925	935	+	10	7.77e-05	0.319	AATAAGATTAA
1-AATAAAAAWAA	STREME-1	AAEL001840	1277	1287	-	10	7.77e-05	0.319	AATAAGATTAA
1-AATAAAAAWAA	STREME-1	AAEL024460	1554	1564	+	10	7.77e-05	0.319	AATAATATAAA
1-AATAAAAAWAA	STREME-1	AAEL014832	1606	1616	+	10	7.77e-05	0.319	AATAATATAAA
1-AATAAAAAWAA	STREME-1	AAEL026459	164	174	-	9.85882	7.98e-05	0.323	AATAAAATGAA
1-AATAAAAAWAA	STREME-1	AAEL000102	223	233	+	9.85882	7.98e-05	0.323	AATAAAATGAA
1-AATAAAAAWAA	STREME-1	AAEL010222	399	409	+	9.85882	7.98e-05	0.323	AATAAAATGAA
1-AATAAAAAWAA	STREME-1	AAEL002994	457	467	+	9.85882	7.98e-05	0.323	AATAAAATGAA
1-AATAAAAAWAA	STREME-1	AAEL024631	1399	1409	-	9.85882	7.98e-05	0.323	AATAAAATGAA
1-AATAAAAAWAA	STREME-1	AAEL019673	1609	1619	+	9.85882	7.98e-05	0.323	AATAAAATGAA
1-AATAAAAAWAA	STREME-1	AAEL002612	1682	1692	+	9.85882	7.98e-05	0.323	AATAAAATGAA
1-AATAAAAAWAA	STREME-1	AAEL013511	17	27	+	9.82353	8.13e-05	0.325	ACTAAAAATAA
1-AATAAAAAWAA	STREME-1	AAEL002242	447	457	-	9.82353	8.13e-05	0.325	ACTAAAAATAA
1-AATAAAAAWAA	STREME-1	AAEL012628	512	522	+	9.82353	8.13e-05	0.325	ACTAAAAATAA
1-AATAAAAAWAA	STREME-1	AAEL012726	682	692	+	9.82353	8.13e-05	0.325	ACTAAAAATAA
1-AATAAAAAWAA	STREME-1	AAEL013535	838	848	+	9.82353	8.13e-05	0.325	ACTAAAAATAA
1-AATAAAAAWAA	STREME-1	Or42	1416	1426	-	9.82353	8.13e-05	0.325	ACTAAAAATAA
1-AATAAAAAWAA	STREME-1	AAEL011867	1497	1507	-	9.82353	8.13e-05	0.325	ACTAAAAATAA
1-AATAAAAAWAA	STREME-1	AAEL005749	310	320	-	9.71765	8.23e-05	0.327	ATTAAGAAGAA
1-AATAAAAAWAA	STREME-1	AAEL006102	521	531	+	9.71765	8.23e-05	0.327	ATTAAGAAGAA
1-AATAAAAAWAA	STREME-1	AAEL020545	1348	1358	+	9.71765	8.23e-05	0.327	ATTAAGAAGAA
1-AATAAAAAWAA	STREME-1	AAEL026357	219	229	-	9.67059	8.6e-05	0.339	AATAATATTAA
1-AATAAAAAWAA	STREME-1	AAEL028236	315	325	+	9.67059	8.6e-05	0.339	AATAATATTAA
1-AATAAAAAWAA	STREME-1	AAEL011520	494	504	+	9.67059	8.6e-05	0.339	AATAATATTAA
1-AATAAAAAWAA	STREME-1	AAEL017120	1338	1348	-	9.67059	8.6e-05	0.339	AATAATATTAA
1-AATAAAAAWAA	STREME-1	AAEL004509	213	223	+	9.65882	8.75e-05	0.339	CATAAAATAAA
1-AATAAAAAWAA	STREME-1	AAEL013511	1239	1249	+	9.65882	8.75e-05	0.339	CATAAAATAAA
1-AATAAAAAWAA	STREME-1	AAEL005792	1285	1295	+	9.65882	8.75e-05	0.339	CATAAAATAAA
1-AATAAAAAWAA	STREME-1	AAEL000797	1374	1384	+	9.65882	8.75e-05	0.339	CATAAAATAAA
1-AATAAAAAWAA	STREME-1	AAEL027336	1509	1519	+	9.65882	8.75e-05	0.339	CATAAAATAAA
1-AATAAAAAWAA	STREME-1	AAEL002602	1606	1616	+	9.65882	8.75e-05	0.339	CATAAAATAAA
1-AATAAAAAWAA	STREME-1	AAEL000213	1698	1708	-	9.65882	8.75e-05	0.339	CATAAAATAAA
1-AATAAAAAWAA	STREME-1	AAEL020362	133	143	+	9.62353	8.91e-05	0.339	AATAAAATCAA
1-AATAAAAAWAA	STREME-1	AAEL001543	246	256	-	9.62353	8.91e-05	0.339	AATAAAATCAA
1-AATAAAAAWAA	STREME-1	AAEL000080	277	287	-	9.62353	8.91e-05	0.339	AATAAAATCAA
1-AATAAAAAWAA	STREME-1	AAEL021424	392	402	-	9.62353	8.91e-05	0.339	AATAAAATCAA
1-AATAAAAAWAA	STREME-1	AAEL009991	903	913	-	9.62353	8.91e-05	0.339	AATAAAATCAA
1-AATAAAAAWAA	STREME-1	AAEL000834	963	973	-	9.62353	8.91e-05	0.339	AATAAAATCAA
1-AATAAAAAWAA	STREME-1	AAEL003865	1170	1180	-	9.62353	8.91e-05	0.339	AATAAAATCAA
1-AATAAAAAWAA	STREME-1	AAEL001312	1240	1250	-	9.62353	8.91e-05	0.339	AATAAAATCAA
1-AATAAAAAWAA	STREME-1	AAEL015163	1311	1321	-	9.62353	8.91e-05	0.339	AATAAAATCAA
1-AATAAAAAWAA	STREME-1	AAEL002740	1655	1665	+	9.62353	8.91e-05	0.339	AATAAAATCAA
1-AATAAAAAWAA	STREME-1	AAEL009950	1659	1669	+	9.62353	8.91e-05	0.339	AATAAAATCAA
1-AATAAAAAWAA	STREME-1	AAEL026309	1796	1806	-	9.62353	8.91e-05	0.339	AATAAAATCAA
1-AATAAAAAWAA	STREME-1	AAEL007006	14	24	-	9.51765	9.1e-05	0.345	CTTAAGAAAAA
1-AATAAAAAWAA	STREME-1	AAEL000099	1230	1240	-	9.51765	9.1e-05	0.345	CTTAAGAAAAA
1-AATAAAAAWAA	STREME-1	AAEL009950	1650	1660	+	9.51765	9.1e-05	0.345	CTTAAGAAAAA
1-AATAAAAAWAA	STREME-1	AAEL009642	120	130	-	9.48235	9.25e-05	0.347	ATTAAGAACAA
1-AATAAAAAWAA	STREME-1	AAEL007770	257	267	-	9.48235	9.25e-05	0.347	ATTAAGAACAA
1-AATAAAAAWAA	STREME-1	AAEL008511	477	487	+	9.48235	9.25e-05	0.347	ATTAAGAACAA
1-AATAAAAAWAA	STREME-1	AAEL001566	900	910	-	9.48235	9.25e-05	0.347	ATTAAGAACAA
1-AATAAAAAWAA	STREME-1	AAEL003345	1438	1448	+	9.48235	9.25e-05	0.347	ATTAAGAACAA
1-AATAAAAAWAA	STREME-1	AAEL005957	1977	1987	+	9.48235	9.25e-05	0.347	ATTAAGAACAA
1-AATAAAAAWAA	STREME-1	AAEL000311	29	39	-	9.47059	9.5e-05	0.351	ATTAAAATAAA
1-AATAAAAAWAA	STREME-1	AAEL000102	361	371	+	9.47059	9.5e-05	0.351	ATTAAAATAAA
1-AATAAAAAWAA	STREME-1	AAEL020007	399	409	-	9.47059	9.5e-05	0.351	ATTAAAATAAA
1-AATAAAAAWAA	STREME-1	AAEL015450	445	455	-	9.47059	9.5e-05	0.351	ATTAAAATAAA
1-AATAAAAAWAA	STREME-1	AAEL025531	602	612	-	9.47059	9.5e-05	0.351	ATTAAAATAAA
1-AATAAAAAWAA	STREME-1	AAEL012726	657	667	+	9.47059	9.5e-05	0.351	ATTAAAATAAA
1-AATAAAAAWAA	STREME-1	AAEL008485	1114	1124	+	9.47059	9.5e-05	0.351	ATTAAAATAAA
1-AATAAAAAWAA	STREME-1	AAEL003233	1273	1283	+	9.47059	9.5e-05	0.351	ATTAAAATAAA
1-AATAAAAAWAA	STREME-1	AAEL024997	1525	1535	+	9.47059	9.5e-05	0.351	ATTAAAATAAA
1-AATAAAAAWAA	STREME-1	Or76	117	127	+	9.44706	9.71e-05	0.354	AATAAAATAAG
1-AATAAAAAWAA	STREME-1	AAEL019600	163	173	+	9.44706	9.71e-05	0.354	AATAAAATAAG
1-AATAAAAAWAA	STREME-1	AAEL006890	702	712	+	9.44706	9.71e-05	0.354	AATAAAATAAG
1-AATAAAAAWAA	STREME-1	AAEL022153	906	916	-	9.44706	9.71e-05	0.354	AATAAAATAAG
1-AATAAAAAWAA	STREME-1	AAEL010132	1388	1398	+	9.44706	9.71e-05	0.354	AATAAAATAAG
1-AATAAAAAWAA	STREME-1	AAEL027985	1697	1707	+	9.44706	9.71e-05	0.354	AATAAAATAAG
1-AATAAAAAWAA	STREME-1	AAEL020545	1807	1817	+	9.44706	9.71e-05	0.354	AATAAAATAAG
1-AATAAAAAWAA	STREME-1	AAEL026926	1156	1166	-	9.38824	9.87e-05	0.359	ATTAATAAGAA
1-AATAAAAAWAA	STREME-1	AAEL011455	1733	1743	+	9.36471	9.96e-05	0.362	AATAATAAGAG
# FIMO (Find Individual Motif Occurrences): Version 5.5.7 compiled on Aug 29 2024 at 17:50:14
# The format of this file is described at https://meme-suite.org/meme/doc/fimo-output-format.html#tsv_results.
# fimo --verbosity 1 --oc fimo_out_2 --bgfile ./background --motif 1-AATAAAAAWAA streme_out/streme.xml Ir8a_UP_upstream.fasta
