## Supplementary XSTREME Motif Analysis for "The co-receptors *Orco* and *Ir8a* are required for coordinated expression of chemosensory genes in the antennae of the yellow fever mosquito, *Aedes aegypti*": fimo.tsv

motif_id	motif_alt_id	sequence_name	start	stop	strand	score	p-value	q-value	matched_sequence
6-CTTATGAGCA	STREME-6	AAEL002726	7	16	-	18.908	1.16e-06	0.0599	CTTATGAGCA
6-CTTATGAGCA	STREME-6	AAEL010640	82	91	-	18.908	1.16e-06	0.0599	CTTATGAGCA
6-CTTATGAGCA	STREME-6	Gr57	109	118	+	18.908	1.16e-06	0.0599	CTTATGAGCA
6-CTTATGAGCA	STREME-6	AAEL019574	165	174	+	18.908	1.16e-06	0.0599	CTTATGAGCA
6-CTTATGAGCA	STREME-6	AAEL017144	175	184	+	18.908	1.16e-06	0.0599	CTTATGAGCA
6-CTTATGAGCA	STREME-6	AAEL016999	198	207	+	18.908	1.16e-06	0.0599	CTTATGAGCA
6-CTTATGAGCA	STREME-6	AAEL002585	207	216	+	18.908	1.16e-06	0.0599	CTTATGAGCA
6-CTTATGAGCA	STREME-6	AAEL019722	367	376	-	18.908	1.16e-06	0.0599	CTTATGAGCA
6-CTTATGAGCA	STREME-6	AAEL000037	475	484	-	18.908	1.16e-06	0.0599	CTTATGAGCA
6-CTTATGAGCA	STREME-6	AAEL027850	487	496	-	18.908	1.16e-06	0.0599	CTTATGAGCA
6-CTTATGAGCA	STREME-6	AAEL010640	539	548	-	18.908	1.16e-06	0.0599	CTTATGAGCA
6-CTTATGAGCA	STREME-6	AAEL023125	584	593	+	18.908	1.16e-06	0.0599	CTTATGAGCA
6-CTTATGAGCA	STREME-6	AAEL013990	613	622	-	18.908	1.16e-06	0.0599	CTTATGAGCA
6-CTTATGAGCA	STREME-6	AAEL007796	634	643	-	18.908	1.16e-06	0.0599	CTTATGAGCA
6-CTTATGAGCA	STREME-6	AAEL008452	729	738	-	18.908	1.16e-06	0.0599	CTTATGAGCA
6-CTTATGAGCA	STREME-6	AAEL001986	748	757	-	18.908	1.16e-06	0.0599	CTTATGAGCA
6-CTTATGAGCA	STREME-6	AAEL002413	811	820	+	18.908	1.16e-06	0.0599	CTTATGAGCA
6-CTTATGAGCA	STREME-6	AAEL003508	827	836	+	18.908	1.16e-06	0.0599	CTTATGAGCA
6-CTTATGAGCA	STREME-6	AAEL019673	831	840	+	18.908	1.16e-06	0.0599	CTTATGAGCA
6-CTTATGAGCA	STREME-6	AAEL024451	837	846	-	18.908	1.16e-06	0.0599	CTTATGAGCA
6-CTTATGAGCA	STREME-6	AAEL024591	943	952	+	18.908	1.16e-06	0.0599	CTTATGAGCA
6-CTTATGAGCA	STREME-6	AAEL002726	964	973	+	18.908	1.16e-06	0.0599	CTTATGAGCA
6-CTTATGAGCA	STREME-6	AAEL024421	1019	1028	+	18.908	1.16e-06	0.0599	CTTATGAGCA
6-CTTATGAGCA	STREME-6	AAEL021114	1044	1053	-	18.908	1.16e-06	0.0599	CTTATGAGCA
6-CTTATGAGCA	STREME-6	AAEL009513	1087	1096	+	18.908	1.16e-06	0.0599	CTTATGAGCA
6-CTTATGAGCA	STREME-6	AAEL008879	1097	1106	+	18.908	1.16e-06	0.0599	CTTATGAGCA
6-CTTATGAGCA	STREME-6	AAEL020083	1120	1129	-	18.908	1.16e-06	0.0599	CTTATGAGCA
6-CTTATGAGCA	STREME-6	AAEL017539	1132	1141	-	18.908	1.16e-06	0.0599	CTTATGAGCA
6-CTTATGAGCA	STREME-6	AAEL003091	1187	1196	+	18.908	1.16e-06	0.0599	CTTATGAGCA
6-CTTATGAGCA	STREME-6	AAEL003299	1191	1200	+	18.908	1.16e-06	0.0599	CTTATGAGCA
6-CTTATGAGCA	STREME-6	AAEL008936	1183	1192	-	18.908	1.16e-06	0.0599	CTTATGAGCA
6-CTTATGAGCA	STREME-6	AAEL027336	1263	1272	+	18.908	1.16e-06	0.0599	CTTATGAGCA
6-CTTATGAGCA	STREME-6	AAEL012538	1345	1354	-	18.908	1.16e-06	0.0599	CTTATGAGCA
6-CTTATGAGCA	STREME-6	AAEL015424	1374	1383	-	18.908	1.16e-06	0.0599	CTTATGAGCA
6-CTTATGAGCA	STREME-6	AAEL000316	1496	1505	+	18.908	1.16e-06	0.0599	CTTATGAGCA
6-CTTATGAGCA	STREME-6	AAEL000044	1497	1506	-	18.908	1.16e-06	0.0599	CTTATGAGCA
6-CTTATGAGCA	STREME-6	AAEL013990	1535	1544	-	18.908	1.16e-06	0.0599	CTTATGAGCA
6-CTTATGAGCA	STREME-6	AAEL004343	1618	1627	-	18.908	1.16e-06	0.0599	CTTATGAGCA
6-CTTATGAGCA	STREME-6	AAEL019600	1634	1643	+	18.908	1.16e-06	0.0599	CTTATGAGCA
6-CTTATGAGCA	STREME-6	AAEL001050	1650	1659	-	18.908	1.16e-06	0.0599	CTTATGAGCA
6-CTTATGAGCA	STREME-6	AAEL006585	1821	1830	-	18.908	1.16e-06	0.0599	CTTATGAGCA
6-CTTATGAGCA	STREME-6	AAEL004155	220	229	-	16.5862	1.87e-06	0.0826	CTTATGAGCG
6-CTTATGAGCA	STREME-6	AAEL013904	347	356	-	16.5862	1.87e-06	0.0826	CTTATGAGCG
6-CTTATGAGCA	STREME-6	AAEL011593	377	386	-	16.5862	1.87e-06	0.0826	CTTATGAGCG
6-CTTATGAGCA	STREME-6	AAEL011167	491	500	-	16.5862	1.87e-06	0.0826	CTTATGAGCG
6-CTTATGAGCA	STREME-6	AAEL001882	812	821	-	16.5862	1.87e-06	0.0826	CTTATGAGCG
6-CTTATGAGCA	STREME-6	AAEL001485	852	861	-	16.5862	1.87e-06	0.0826	CTTATGAGCG
6-CTTATGAGCA	STREME-6	AAEL010480	1163	1172	+	16.5862	1.87e-06	0.0826	CTTATGAGCG
6-CTTATGAGCA	STREME-6	AAEL000101	28	37	-	15.9195	3.75e-06	0.122	CTTATAAGCA
6-CTTATGAGCA	STREME-6	AAEL019834	161	170	+	15.9195	3.75e-06	0.122	CTTATAAGCA
6-CTTATGAGCA	STREME-6	AAEL008485	176	185	-	15.9195	3.75e-06	0.122	CTTATAAGCA
6-CTTATGAGCA	STREME-6	AAEL000101	273	282	-	15.9195	3.75e-06	0.122	CTTATAAGCA
6-CTTATGAGCA	STREME-6	AAEL019906	402	411	-	15.9195	3.75e-06	0.122	CTTATAAGCA
6-CTTATGAGCA	STREME-6	AAEL001517	543	552	+	15.9195	3.75e-06	0.122	CTTATAAGCA
6-CTTATGAGCA	STREME-6	AAEL022735	741	750	+	15.9195	3.75e-06	0.122	CTTATAAGCA
6-CTTATGAGCA	STREME-6	AAEL021410	742	751	+	15.9195	3.75e-06	0.122	CTTATAAGCA
6-CTTATGAGCA	STREME-6	AAEL001517	893	902	+	15.9195	3.75e-06	0.122	CTTATAAGCA
6-CTTATGAGCA	STREME-6	AAEL007371	903	912	-	15.9195	3.75e-06	0.122	CTTATAAGCA
6-CTTATGAGCA	STREME-6	AAEL009593	1037	1046	+	15.9195	3.75e-06	0.122	CTTATAAGCA
6-CTTATGAGCA	STREME-6	AAEL002361	1329	1338	+	15.9195	3.75e-06	0.122	CTTATAAGCA
6-CTTATGAGCA	STREME-6	AAEL000165	1387	1396	+	15.9195	3.75e-06	0.122	CTTATAAGCA
6-CTTATGAGCA	STREME-6	AAEL013413	1460	1469	+	15.9195	3.75e-06	0.122	CTTATAAGCA
6-CTTATGAGCA	STREME-6	AAEL005026	1579	1588	+	15.9195	3.75e-06	0.122	CTTATAAGCA
6-CTTATGAGCA	STREME-6	AAEL002672	1670	1679	+	15.9195	3.75e-06	0.122	CTTATAAGCA
6-CTTATGAGCA	STREME-6	AAEL009359	1866	1875	+	15.9195	3.75e-06	0.122	CTTATAAGCA
6-CTTATGAGCA	STREME-6	AAEL011624	82	91	+	14.931	4.91e-06	0.147	CTAATGAGCA
6-CTTATGAGCA	STREME-6	AAEL019981	291	300	-	14.931	4.91e-06	0.147	CTAATGAGCA
6-CTTATGAGCA	STREME-6	AAEL019981	415	424	-	14.931	4.91e-06	0.147	CTAATGAGCA
6-CTTATGAGCA	STREME-6	AAEL014832	613	622	-	14.931	4.91e-06	0.147	CTAATGAGCA
6-CTTATGAGCA	STREME-6	AAEL020112	768	777	-	14.931	4.91e-06	0.147	CTAATGAGCA
6-CTTATGAGCA	STREME-6	AAEL001517	1711	1720	-	14.931	4.91e-06	0.147	CTAATGAGCA
6-CTTATGAGCA	STREME-6	AAEL020545	137	146	-	14.8046	5.62e-06	0.163	CTTATGAGCC
6-CTTATGAGCA	STREME-6	AAEL002665	1483	1492	+	14.8046	5.62e-06	0.163	CTTATGAGCC
6-CTTATGAGCA	STREME-6	AAEL018208	965	974	+	14.6207	6.33e-06	0.179	CTTATGGGCA
6-CTTATGAGCA	STREME-6	AAEL022632	1567	1576	-	14.6207	6.33e-06	0.179	CTTATGGGCA
6-CTTATGAGCA	STREME-6	AAEL028038	220	229	+	14.069	8.21e-06	0.223	CTTATTAGCA
6-CTTATGAGCA	STREME-6	AAEL024997	509	518	+	14.069	8.21e-06	0.223	CTTATTAGCA
6-CTTATGAGCA	STREME-6	AAEL009642	1802	1811	-	14.069	8.21e-06	0.223	CTTATTAGCA
6-CTTATGAGCA	STREME-6	AAEL009596	1221	1230	+	13.8736	9.37e-06	0.246	CTTATGAGCT
6-CTTATGAGCA	STREME-6	Gr1	1560	1569	-	13.8736	9.37e-06	0.246	CTTATGAGCT
6-CTTATGAGCA	STREME-6	AAEL011455	1901	1910	-	13.8736	9.37e-06	0.246	CTTATGAGCT
6-CTTATGAGCA	STREME-6	AAEL027772	395	404	+	13.5977	1.12e-05	0.287	CCTATGAGCA
6-CTTATGAGCA	STREME-6	AAEL006880	1322	1331	-	13.5977	1.12e-05	0.287	CCTATGAGCA
6-CTTATGAGCA	STREME-6	AAEL007770	21	30	-	12.9885	1.24e-05	0.299	CTTATGTGCA
6-CTTATGAGCA	STREME-6	AAEL001745	414	423	-	12.9885	1.24e-05	0.299	CTTATGTGCA
6-CTTATGAGCA	STREME-6	AAEL000797	1586	1595	-	12.9885	1.24e-05	0.299	CTTATGTGCA
6-CTTATGAGCA	STREME-6	AAEL027985	1751	1760	+	12.9885	1.24e-05	0.299	CTTATGTGCA
6-CTTATGAGCA	STREME-6	AAEL026459	1763	1772	-	12.9885	1.24e-05	0.299	CTTATGTGCA
6-CTTATGAGCA	STREME-6	AAEL000285	1549	1558	+	12.6092	1.31e-05	0.313	CTAATGAGCG
6-CTTATGAGCA	STREME-6	AAEL023444	518	527	-	11.9425	1.54e-05	0.36	CTAATAAGCA
6-CTTATGAGCA	STREME-6	AAEL006675	661	670	-	11.9425	1.54e-05	0.36	CTAATAAGCA
6-CTTATGAGCA	STREME-6	AAEL025896	162	171	+	11.8161	1.66e-05	0.383	CTTATAAGCC
6-CTTATGAGCA	STREME-6	AAEL006168	399	408	-	11.7471	1.77e-05	0.401	CTTATTAGCG
6-CTTATGAGCA	STREME-6	AAEL003260	493	502	+	11.7471	1.77e-05	0.401	CTTATTAGCG
6-CTTATGAGCA	STREME-6	AAEL018308	1983	1992	-	11.6322	1.89e-05	0.422	CTTATAGGCA
6-CTTATGAGCA	STREME-6	AAEL026764	296	305	-	11.4023	2.01e-05	0.439	CTTAAGAGCA
6-CTTATGAGCA	STREME-6	AAEL011325	801	810	+	11.4023	2.01e-05	0.439	CTTAAGAGCA
6-CTTATGAGCA	STREME-6	AAEL026459	579	588	-	10.8851	2.24e-05	0.48	CTTATAAGCT
6-CTTATGAGCA	STREME-6	AAEL027495	1801	1810	-	10.8851	2.24e-05	0.48	CTTATAAGCT
6-CTTATGAGCA	STREME-6	AAEL012628	1647	1656	+	10.8276	2.31e-05	0.49	CTAATGAGCC
6-CTTATGAGCA	STREME-6	AAEL020007	996	1005	-	10.6667	2.38e-05	0.5	CTTATGTGCG
6-CTTATGAGCA	STREME-6	AAEL006168	1680	1689	-	10.6092	2.57e-05	0.534	CCTATAAGCA
6-CTTATGAGCA	STREME-6	AAEL001050	331	340	+	10.5862	2.76e-05	0.562	CTTATGAGTA
6-CTTATGAGCA	STREME-6	AAEL012899	1823	1832	-	10.5862	2.76e-05	0.562	CTTATGAGTA
6-CTTATGAGCA	STREME-6	AAEL006627	454	463	-	10.092	2.99e-05	0.592	CTAATTAGCA
6-CTTATGAGCA	STREME-6	AAEL024631	695	704	+	10.092	2.99e-05	0.592	CTAATTAGCA
6-CTTATGAGCA	STREME-6	AAEL000797	1228	1237	+	10.092	2.99e-05	0.592	CTAATTAGCA
6-CTTATGAGCA	STREME-6	AAEL025433	719	728	-	10	3.18e-05	0.613	CTTATATGCA
6-CTTATGAGCA	STREME-6	AAEL002524	1129	1138	+	10	3.18e-05	0.613	CTTATATGCA
6-CTTATGAGCA	STREME-6	AAEL021467	1449	1458	+	10	3.18e-05	0.613	CTTATATGCA
6-CTTATGAGCA	STREME-6	AAEL006627	640	649	+	9.89655	3.41e-05	0.64	CTAATGAGCT
6-CTTATGAGCA	STREME-6	AAEL010711	1358	1367	+	9.89655	3.41e-05	0.64	CTAATGAGCT
6-CTTATGAGCA	STREME-6	AAEL013983	1418	1427	+	9.89655	3.41e-05	0.64	CTAATGAGCT
6-CTTATGAGCA	STREME-6	AAEL002726	911	920	+	9.78161	3.52e-05	0.65	CTTATTGGCA
6-CTTATGAGCA	STREME-6	AAEL002112	1707	1716	+	9.78161	3.52e-05	0.65	CTTATTGGCA
6-CTTATGAGCA	STREME-6	AAEL009751	1520	1529	-	9.58621	3.78e-05	0.692	CTTATGGGCT
6-CTTATGAGCA	STREME-6	AAEL025896	813	822	-	9.49425	3.82e-05	0.694	CCTATGAGCC
6-CTTATGAGCA	STREME-6	AAEL021861	5	14	+	9.16092	4.08e-05	0.725	CTCATGAGCA
6-CTTATGAGCA	STREME-6	AAEL011318	355	364	+	9.09195	4.34e-05	0.725	CATATGAGCA
6-CTTATGAGCA	STREME-6	AAEL008909	400	409	+	9.09195	4.34e-05	0.725	CATATGAGCA
6-CTTATGAGCA	STREME-6	AAEL007991	523	532	+	9.09195	4.34e-05	0.725	CATATGAGCA
6-CTTATGAGCA	STREME-6	AAEL007991	519	528	-	9.09195	4.34e-05	0.725	CATATGAGCA
6-CTTATGAGCA	STREME-6	AAEL000102	546	555	-	9.09195	4.34e-05	0.725	CATATGAGCA
6-CTTATGAGCA	STREME-6	AAEL008909	805	814	-	9.09195	4.34e-05	0.725	CATATGAGCA
6-CTTATGAGCA	STREME-6	AAEL006984	881	890	-	9.09195	4.34e-05	0.725	CGTATGAGCA
6-CTTATGAGCA	STREME-6	AAEL007814	1135	1144	+	9.09195	4.34e-05	0.725	CATATGAGCA
6-CTTATGAGCA	STREME-6	AAEL011483	1737	1746	-	9.09195	4.34e-05	0.725	CATATGAGCA
6-CTTATGAGCA	STREME-6	AAEL008080	119	128	+	9.06897	4.81e-05	0.734	CTTGTGAGCA
6-CTTATGAGCA	STREME-6	AAEL027495	353	362	+	9.06897	4.81e-05	0.734	CTTTTGAGCA
6-CTTATGAGCA	STREME-6	AAEL010132	390	399	+	9.06897	4.81e-05	0.734	CTTTTGAGCA
6-CTTATGAGCA	STREME-6	AAEL009991	547	556	+	9.06897	4.81e-05	0.734	CTTGTGAGCA
6-CTTATGAGCA	STREME-6	AAEL002624	980	989	-	9.06897	4.81e-05	0.734	CTTTTGAGCA
6-CTTATGAGCA	STREME-6	AAEL004155	1126	1135	-	9.06897	4.81e-05	0.734	CTTTTGAGCA
6-CTTATGAGCA	STREME-6	AAEL008070	1422	1431	+	9.06897	4.81e-05	0.734	CTTTTGAGCA
6-CTTATGAGCA	STREME-6	AAEL028175	1689	1698	+	9.06897	4.81e-05	0.734	CTTTTGAGCA
6-CTTATGAGCA	STREME-6	AAEL019574	1773	1782	+	9.06897	4.81e-05	0.734	CTTTTGAGCA
6-CTTATGAGCA	STREME-6	AAEL022153	1817	1826	+	9.06897	4.81e-05	0.734	CTTGTGAGCA
6-CTTATGAGCA	STREME-6	AAEL027776	1820	1829	-	9.06897	4.81e-05	0.734	CTTCTGAGCA
6-CTTATGAGCA	STREME-6	AAEL024231	1955	1964	+	9.06897	4.81e-05	0.734	CTTGTGAGCA
6-CTTATGAGCA	STREME-6	AAEL013910	30	39	-	9.03448	5e-05	0.747	CTTATTAGCT
6-CTTATGAGCA	STREME-6	AAEL003216	1153	1162	-	9.03448	5e-05	0.747	CTTATTAGCT
6-CTTATGAGCA	STREME-6	AAEL005437	1799	1808	+	9.03448	5e-05	0.747	CTTATTAGCT
6-CTTATGAGCA	STREME-6	AAEL021602	937	946	-	9.01149	5.11e-05	0.751	CTAATGTGCA
6-CTTATGAGCA	STREME-6	AAEL020083	1828	1837	+	9.01149	5.11e-05	0.751	CTAATGTGCA
6-CTTATGAGCA	STREME-6	AAEL020334	1199	1208	-	8.75862	5.3e-05	0.751	CCTATTAGCA
6-CTTATGAGCA	STREME-6	AAEL000575	739	748	+	8.70115	5.42e-05	0.751	CTTATCAGCA
6-CTTATGAGCA	STREME-6	AAEL002726	752	761	-	8.70115	5.42e-05	0.751	CTTATCAGCA
6-CTTATGAGCA	STREME-6	AAEL001293	1456	1465	-	8.70115	5.42e-05	0.751	CTTATCAGCA
6-CTTATGAGCA	STREME-6	AAEL020599	1502	1511	+	8.70115	5.42e-05	0.751	CTTATCAGCA
6-CTTATGAGCA	STREME-6	AAEL012822	1615	1624	-	8.70115	5.42e-05	0.751	CTTATCAGCA
6-CTTATGAGCA	STREME-6	AAEL027829	1674	1683	+	8.70115	5.42e-05	0.751	CTTATCAGCA
6-CTTATGAGCA	STREME-6	AAEL010222	1851	1860	-	8.70115	5.42e-05	0.751	CTTATCAGCA
6-CTTATGAGCA	STREME-6	AAEL012538	1872	1881	-	8.70115	5.42e-05	0.751	CTTATCAGCA
6-CTTATGAGCA	STREME-6	AAEL028038	1133	1142	-	8.41379	5.68e-05	0.777	CTTAAAAGCA
6-CTTATGAGCA	STREME-6	AAEL004509	1281	1290	-	8.41379	5.68e-05	0.777	CTTAAAAGCA
6-CTTATGAGCA	STREME-6	AAEL008532	146	155	-	8.37931	5.98e-05	0.803	CTTATGAGAA
6-CTTATGAGCA	STREME-6	AAEL018308	762	771	-	8.37931	5.98e-05	0.803	CTTATGAGAA
6-CTTATGAGCA	STREME-6	AAEL011455	1893	1902	-	8.37931	5.98e-05	0.803	CTTATGAGAA
6-CTTATGAGCA	STREME-6	AAEL019981	178	187	+	8.36782	6.97e-05	0.812	GTTATGAGCA
6-CTTATGAGCA	STREME-6	AAEL011520	268	277	+	8.36782	6.97e-05	0.812	CTTATGACCA
6-CTTATGAGCA	STREME-6	AAEL003299	342	351	-	8.36782	6.97e-05	0.812	TTTATGAGCA
6-CTTATGAGCA	STREME-6	AAEL010711	458	467	+	8.36782	6.97e-05	0.812	TTTATGAGCA
6-CTTATGAGCA	STREME-6	AAEL007010	561	570	-	8.36782	6.97e-05	0.812	TTTATGAGCA
6-CTTATGAGCA	STREME-6	AAEL000064	573	582	+	8.36782	6.97e-05	0.812	ATTATGAGCA
6-CTTATGAGCA	STREME-6	AAEL000102	580	589	+	8.36782	6.97e-05	0.812	CTTATGAACA
6-CTTATGAGCA	STREME-6	AAEL019981	754	763	+	8.36782	6.97e-05	0.812	CTTATGAACA
6-CTTATGAGCA	STREME-6	AAEL012255	838	847	-	8.36782	6.97e-05	0.812	ATTATGAGCA
6-CTTATGAGCA	STREME-6	AAEL002112	855	864	-	8.36782	6.97e-05	0.812	TTTATGAGCA
6-CTTATGAGCA	STREME-6	AAEL021861	912	921	-	8.36782	6.97e-05	0.812	TTTATGAGCA
6-CTTATGAGCA	STREME-6	AAEL000342	919	928	-	8.36782	6.97e-05	0.812	CTTATGAACA
6-CTTATGAGCA	STREME-6	AAEL010113	1085	1094	+	8.36782	6.97e-05	0.812	TTTATGAGCA
6-CTTATGAGCA	STREME-6	AAEL017144	1135	1144	+	8.36782	6.97e-05	0.812	ATTATGAGCA
6-CTTATGAGCA	STREME-6	AAEL010640	1188	1197	-	8.36782	6.97e-05	0.812	ATTATGAGCA
6-CTTATGAGCA	STREME-6	AAEL021447	1232	1241	-	8.36782	6.97e-05	0.812	GTTATGAGCA
6-CTTATGAGCA	STREME-6	AAEL007016	1251	1260	-	8.36782	6.97e-05	0.812	CTTATGACCA
6-CTTATGAGCA	STREME-6	AAEL020131	1260	1269	+	8.36782	6.97e-05	0.812	GTTATGAGCA
6-CTTATGAGCA	STREME-6	AAEL012255	1281	1290	-	8.36782	6.97e-05	0.812	ATTATGAGCA
6-CTTATGAGCA	STREME-6	AAEL022735	1443	1452	+	8.36782	6.97e-05	0.812	ATTATGAGCA
6-CTTATGAGCA	STREME-6	AAEL017188	1593	1602	+	8.36782	6.97e-05	0.812	ATTATGAGCA
6-CTTATGAGCA	STREME-6	AAEL002602	1730	1739	+	8.36782	6.97e-05	0.812	ATTATGAGCA
6-CTTATGAGCA	STREME-6	AAEL012864	1855	1864	+	8.36782	6.97e-05	0.812	CTTATGAACA
6-CTTATGAGCA	STREME-6	AAEL014386	1925	1934	-	8.36782	6.97e-05	0.812	GTTATGAGCA
6-CTTATGAGCA	STREME-6	AAEL010529	505	514	+	8.14943	7.38e-05	0.842	CTTATTTGCA
6-CTTATGAGCA	STREME-6	AAEL012577	844	853	+	8.14943	7.38e-05	0.842	CTTATTTGCA
6-CTTATGAGCA	STREME-6	AAEL009359	1010	1019	+	8.14943	7.38e-05	0.842	CTTATTTGCA
6-CTTATGAGCA	STREME-6	AAEL002361	1730	1739	+	8.14943	7.38e-05	0.842	CTTATTTGCA
6-CTTATGAGCA	STREME-6	AAEL011177	690	699	-	7.77011	7.73e-05	0.873	CTAATTAGCG
6-CTTATGAGCA	STREME-6	AAEL007006	1875	1884	-	7.77011	7.73e-05	0.873	CTAATTAGCG
6-CTTATGAGCA	STREME-6	AAEL026953	128	137	-	7.67816	7.92e-05	0.88	CTTATATGCG
6-CTTATGAGCA	STREME-6	AAEL019600	500	509	+	7.67816	7.92e-05	0.88	CCTATGTGCA
6-CTTATGAGCA	STREME-6	AAEL012856	1107	1116	+	7.67816	7.92e-05	0.88	CTTATATGCG
6-CTTATGAGCA	STREME-6	AAEL003211	326	335	+	7.5977	8.34e-05	0.898	CTTATAAGTA
6-CTTATGAGCA	STREME-6	AAEL026023	452	461	+	7.5977	8.34e-05	0.898	CTTATAAGTA
6-CTTATGAGCA	STREME-6	AAEL026023	450	459	-	7.5977	8.34e-05	0.898	CTTATAAGTA
6-CTTATGAGCA	STREME-6	AAEL003239	1132	1141	+	7.5977	8.34e-05	0.898	CTTATAAGTA
6-CTTATGAGCA	STREME-6	AAEL000871	1322	1331	+	7.5977	8.34e-05	0.898	CTTATAAGTA
6-CTTATGAGCA	STREME-6	AAEL002580	1569	1578	+	7.5977	8.34e-05	0.898	CTTATAAGTA
6-CTTATGAGCA	STREME-6	AAEL028038	1977	1986	+	7.29885	8.71e-05	0.934	CTTAAGAGCC
6-CTTATGAGCA	STREME-6	AAEL012858	133	142	+	7.11494	8.78e-05	0.935	CTTAAGGGCA
6-CTTATGAGCA	STREME-6	AAEL001319	85	94	-	6.98851	8.81e-05	0.935	CCTATGGGCG
6-CTTATGAGCA	STREME-6	AAEL005665	301	310	-	6.83908	9.09e-05	0.936	CTCATGAGCG
6-CTTATGAGCA	STREME-6	AAEL007391	1608	1617	+	6.83908	9.09e-05	0.936	CTGATGAGCG
6-CTTATGAGCA	STREME-6	AAEL010529	1771	1780	-	6.83908	9.09e-05	0.936	CTCATGAGCG
6-CTTATGAGCA	STREME-6	AAEL001293	1800	1809	-	6.83908	9.09e-05	0.936	CTGATGAGCG
6-CTTATGAGCA	STREME-6	AAEL027236	1899	1908	+	6.83908	9.09e-05	0.936	CTCATGAGCG
6-CTTATGAGCA	STREME-6	AAEL027236	1897	1906	-	6.83908	9.09e-05	0.936	CTCATGAGCG
6-CTTATGAGCA	STREME-6	AAEL024231	232	241	+	6.81609	9.13e-05	0.936	CTTATGCGCG
6-CTTATGAGCA	STREME-6	AAEL002404	1966	1975	-	6.75862	9.33e-05	0.946	CTTAGGAGCG
6-CTTATGAGCA	STREME-6	AAEL008070	449	458	+	6.74713	9.49e-05	0.946	CTTCTGAGCG
6-CTTATGAGCA	STREME-6	AAEL002538	759	768	-	6.74713	9.49e-05	0.946	CTTTTGAGCG
6-CTTATGAGCA	STREME-6	AAEL003508	1321	1330	+	6.74713	9.49e-05	0.946	CTTTTGAGCG
6-CTTATGAGCA	STREME-6	AAEL004013	1380	1389	+	6.74713	9.49e-05	0.946	CTTTTGAGCG
6-CTTATGAGCA	STREME-6	AAEL023524	1851	1860	-	6.74713	9.49e-05	0.946	CTTTTGAGCG
6-CTTATGAGCA	STREME-6	AAEL010650	54	63	-	6.63218	9.68e-05	0.946	CCAATAAGCA
6-CTTATGAGCA	STREME-6	AAEL013910	472	481	-	6.63218	9.68e-05	0.946	CCAATAAGCA
6-CTTATGAGCA	STREME-6	AAEL005474	798	807	+	6.63218	9.68e-05	0.946	CCAATAAGCA
6-CTTATGAGCA	STREME-6	AAEL002733	803	812	-	6.63218	9.68e-05	0.946	CCAATAAGCA
6-CTTATGAGCA	STREME-6	AAEL029039	1882	1891	+	6.6092	9.87e-05	0.96	CTAATGAGTA
# FIMO (Find Individual Motif Occurrences): Version 5.5.7 compiled on Aug 29 2024 at 17:50:14
# The format of this file is described at https://meme-suite.org/meme/doc/fimo-output-format.html#tsv_results.
# fimo --verbosity 1 --oc fimo_out_3 --bgfile ./background --motif 6-CTTATGAGCA streme_out/streme.xml Ir8a_UP_upstream.fasta
