## Supplementary XSTREME Motif Analysis for "The co-receptors *Orco* and *Ir8a* are required for coordinated expression of chemosensory genes in the antennae of the yellow fever mosquito, *Aedes aegypti*": fimo.tsv

motif_id	motif_alt_id	sequence_name	start	stop	strand	score	p-value	q-value	matched_sequence
GCAGGCTCTGTCCCA	MEME-2	AAEL007770	47	61	+	31.1379	1.77e-10	2.21e-05	GCAGGCTCTGTCCCA
GCAGGCTCTGTCCCA	MEME-2	AAEL017144	144	158	-	31.1379	1.77e-10	2.21e-05	GCAGGCTCTGTCCCA
GCAGGCTCTGTCCCA	MEME-2	AAEL002585	176	190	-	31.1379	1.77e-10	2.21e-05	GCAGGCTCTGTCCCA
GCAGGCTCTGTCCCA	MEME-2	AAEL000546	470	484	+	31.1379	1.77e-10	2.21e-05	GCAGGCTCTGTCCCA
GCAGGCTCTGTCCCA	MEME-2	AAEL023125	553	567	-	31.1379	1.77e-10	2.21e-05	GCAGGCTCTGTCCCA
GCAGGCTCTGTCCCA	MEME-2	AAEL007796	660	674	+	31.1379	1.77e-10	2.21e-05	GCAGGCTCTGTCCCA
GCAGGCTCTGTCCCA	MEME-2	AAEL003508	796	810	-	31.1379	1.77e-10	2.21e-05	GCAGGCTCTGTCCCA
GCAGGCTCTGTCCCA	MEME-2	AAEL004335	949	963	-	31.1379	1.77e-10	2.21e-05	GCAGGCTCTGTCCCA
GCAGGCTCTGTCCCA	MEME-2	AAEL008879	1066	1080	-	31.1379	1.77e-10	2.21e-05	GCAGGCTCTGTCCCA
GCAGGCTCTGTCCCA	MEME-2	AAEL003299	1160	1174	-	31.1379	1.77e-10	2.21e-05	GCAGGCTCTGTCCCA
GCAGGCTCTGTCCCA	MEME-2	AAEL009722	1252	1266	-	31.1379	1.77e-10	2.21e-05	GCAGGCTCTGTCCCA
GCAGGCTCTGTCCCA	MEME-2	AAEL012538	1371	1385	+	31.1379	1.77e-10	2.21e-05	GCAGGCTCTGTCCCA
GCAGGCTCTGTCCCA	MEME-2	AAEL000316	1465	1479	-	31.1379	1.77e-10	2.21e-05	GCAGGCTCTGTCCCA
GCAGGCTCTGTCCCA	MEME-2	AAEL028175	1489	1503	+	31.1379	1.77e-10	2.21e-05	GCAGGCTCTGTCCCA
GCAGGCTCTGTCCCA	MEME-2	AAEL019600	1603	1617	-	31.1379	1.77e-10	2.21e-05	GCAGGCTCTGTCCCA
GCAGGCTCTGTCCCA	MEME-2	AAEL002343	1799	1813	+	31.1379	1.77e-10	2.21e-05	GCAGGCTCTGTCCCA
GCAGGCTCTGTCCCA	MEME-2	AAEL006585	1847	1861	+	31.1379	1.77e-10	2.21e-05	GCAGGCTCTGTCCCA
GCAGGCTCTGTCCCA	MEME-2	AAEL027772	364	378	-	28.954	4.66e-10	3.79e-05	GCAGGCTTTGTCCCA
GCAGGCTCTGTCCCA	MEME-2	AAEL027850	513	527	+	28.954	4.66e-10	3.79e-05	GCAGGCTTTGTCCCA
GCAGGCTCTGTCCCA	MEME-2	AAEL010640	565	579	+	28.954	4.66e-10	3.79e-05	GCAGGCTTTGTCCCA
GCAGGCTCTGTCCCA	MEME-2	AAEL008452	755	769	+	28.954	4.66e-10	3.79e-05	GCAGGCTTTGTCCCA
GCAGGCTCTGTCCCA	MEME-2	AAEL002413	780	794	-	28.954	4.66e-10	3.79e-05	GCAGGCTTTGTCCCA
GCAGGCTCTGTCCCA	MEME-2	AAEL024451	857	871	+	28.954	4.66e-10	3.79e-05	GCAGGCTTTGTCCCA
GCAGGCTCTGTCCCA	MEME-2	AAEL020083	1146	1160	+	28.954	4.66e-10	3.79e-05	GCAGGCTTTGTCCCA
GCAGGCTCTGTCCCA	MEME-2	AAEL015424	1400	1414	+	28.954	4.66e-10	3.79e-05	GCAGGCTTTGTCCCA
GCAGGCTCTGTCCCA	MEME-2	AAEL004343	1644	1658	+	28.954	4.66e-10	3.79e-05	GCAGGCTTTGTCCCA
GCAGGCTCTGTCCCA	MEME-2	AAEL002404	749	763	+	28.2989	7.55e-10	5.32e-05	GCAGGCTCTGTTCCA
GCAGGCTCTGTCCCA	MEME-2	AAEL001986	776	790	+	28.2989	7.55e-10	5.32e-05	GCAGGCTCTGTTCCA
GCAGGCTCTGTCCCA	MEME-2	AAEL014493	791	805	-	28.2989	7.55e-10	5.32e-05	GCAGGCTCTGTTCCA
GCAGGCTCTGTCCCA	MEME-2	AAEL011408	1002	1016	+	28.2989	7.55e-10	5.32e-05	GCAGGCTCTGTTCCA
GCAGGCTCTGTCCCA	MEME-2	AAEL021447	1255	1269	+	26.6552	1.48e-09	0.000101	GCAGGCTCTGTCCCG
GCAGGCTCTGTCCCA	MEME-2	AAEL000006	458	472	+	25.3103	2.59e-09	0.000171	GCAGGCTCTATCCCA
GCAGGCTCTGTCCCA	MEME-2	AAEL017539	1158	1172	+	25.2644	3.17e-09	0.000203	GCAAGCTCTGTCCCA
GCAGGCTCTGTCCCA	MEME-2	AAEL019722	393	407	+	22.4253	1.02e-08	0.000636	GCAGGCTCTGTTCTA
GCAGGCTCTGTCCCA	MEME-2	AAEL000102	484	498	+	22.3333	1.1e-08	0.000662	GCAGGCTTTGTTTCA
GCAGGCTCTGTCCCA	MEME-2	AAEL019981	723	737	-	22.2184	1.13e-08	0.000662	GCAGGCTCTCTCTCA
GCAGGCTCTGTCCCA	MEME-2	AAEL003299	367	381	+	20.908	1.77e-08	0.000985	GCAGGCTCTGACCCA
GCAGGCTCTGTCCCA	MEME-2	AAEL002726	933	947	-	20.908	1.77e-08	0.000985	GCAGGCTCTGTCCCT
GCAGGCTCTGTCCCA	MEME-2	AAEL021114	1070	1084	+	20.6092	2.16e-08	0.00114	GCAGGCTGTGTCCCA
GCAGGCTCTGTCCCA	MEME-2	AAEL013990	1561	1575	+	20.6092	2.16e-08	0.00114	GCAGGCTATGTCCCA
GCAGGCTCTGTCCCA	MEME-2	AAEL014832	639	653	+	20.3333	2.26e-08	0.00116	GCAGGCTCTGTCACA
GCAGGCTCTGTCCCA	MEME-2	AAEL009596	1190	1204	-	20.2069	2.61e-08	0.00131	GCATGCTCTGTCCCA
GCAGGCTCTGTCCCA	MEME-2	AAEL019673	800	814	-	20.1724	2.91e-08	0.00143	ACAGGCTCTGTCCCA
GCAGGCTCTGTCCCA	MEME-2	AAEL013032	1724	1738	+	18.3908	5.04e-08	0.0024	GCCGGCTCTGCCTCA
GCAGGCTCTGTCCCA	MEME-2	AAEL001050	1676	1690	+	18.2874	5.11e-08	0.0024	GCAGGCTTTGTGCCA
GCAGGCTCTGTCCCA	MEME-2	AAEL007371	929	943	+	18.023	5.61e-08	0.00258	GCATGCTTTGTCCCA
GCAGGCTCTGTCCCA	MEME-2	AAEL024591	912	926	-	17.9885	6.24e-08	0.00275	GCAGGATTTGTCCCA
GCAGGCTCTGTCCCA	MEME-2	AAEL003091	1156	1170	-	17.9885	6.24e-08	0.00275	GCAGACTTTGTCCCA
GCAGGCTCTGTCCCA	MEME-2	AAEL011167	520	534	+	17.2529	8.29e-08	0.00358	GCAAGCTTTATCCCA
GCAGGCTCTGTCCCA	MEME-2	AAEL011455	1918	1932	+	14.8621	2e-07	0.00846	GCAGGCCCAGTTTCA
GCAGGCTCTGTCCCA	MEME-2	AAEL006585	411	425	-	14.2989	2.36e-07	0.0096	TCAAGCTCTGTCCCA
GCAGGCTCTGTCCCA	MEME-2	AAEL013413	1429	1443	-	14.2989	2.36e-07	0.0096	ACAAGCTCTGTCCCA
GCAGGCTCTGTCCCA	MEME-2	AAEL007991	545	559	+	12.1609	4.66e-07	0.0183	GCAGGTTTTATCCCA
GCAGGCTCTGTCCCA	MEME-2	AAEL027236	1667	1681	+	12.1609	4.66e-07	0.0183	GCAGGATTTATCCCA
GCAGGCTCTGTCCCA	MEME-2	AAEL011167	1048	1062	-	11.5057	5.67e-07	0.0218	GCAGGGTCTATTCCA
GCAGGCTCTGTCCCA	MEME-2	AAEL026731	243	257	+	10.046	8.75e-07	0.0331	GCACGCTTTCTTCCA
GCAGGCTCTGTCCCA	MEME-2	AAEL000099	957	971	-	9.94253	9.48e-07	0.034	GCAGTCTCTGACCCA
GCAGGCTCTGTCCCA	MEME-2	AAEL024421	988	1002	-	9.94253	9.48e-07	0.034	GCTGACTCTGTCCCA
GCAGGCTCTGTCCCA	MEME-2	AAEL000044	1523	1537	+	9.94253	9.48e-07	0.034	GCAGACTCGGTCCCA
GCAGGCTCTGTCCCA	MEME-2	AAEL005826	194	208	-	9.2069	1.25e-06	0.0428	TTAGGCTCTGTCCCA
GCAGGCTCTGTCCCA	MEME-2	AAEL011520	706	720	-	9.2069	1.25e-06	0.0428	TCAGACTCTGTCCCA
GCAGGCTCTGTCCCA	MEME-2	AAEL029025	1641	1655	+	9.2069	1.25e-06	0.0428	GTAGGTTCTGTCCCA
GCAGGCTCTGTCCCA	MEME-2	AAEL001882	1577	1591	-	9.11494	1.3e-06	0.0438	GCAGGCTTTAACTCA
GCAGGCTCTGTCCCA	MEME-2	AAEL000543	1719	1733	+	9.05747	1.37e-06	0.0453	GCAGGCCTTGTCCAG
GCAGGCTCTGTCCCA	MEME-2	AAEL011448	1788	1802	+	7.93103	1.72e-06	0.0559	GCAAGCTTTGCGCCA
GCAGGCTCTGTCCCA	MEME-2	AAEL008936	1209	1223	+	7.63218	2.01e-06	0.0639	ACAAGCTTTGCCCCA
GCAGGCTCTGTCCCA	MEME-2	AAEL012726	1934	1948	+	7.62069	2.02e-06	0.0639	GCGGGCTTTGCTTCA
GCAGGCTCTGTCCCA	MEME-2	AAEL022233	268	282	+	7.02299	2.36e-06	0.0733	CCAGGTTTTGTCCCA
GCAGGCTCTGTCCCA	MEME-2	AAEL011941	830	844	+	6.88506	2.54e-06	0.0764	GCAGCCTTTGCTTCA
GCAGGCTCTGTCCCA	MEME-2	AAEL017975	1327	1341	+	6.88506	2.54e-06	0.0764	GCAGGCTATTTTCCA
GCAGGCTCTGTCCCA	MEME-2	AAEL002624	1661	1675	-	6.81609	2.56e-06	0.0764	GCAGGCTCGACCTCA
GCAGGCTCTGTCCCA	MEME-2	AAEL003723	1892	1906	-	6.4023	2.75e-06	0.0808	CCACGCTCTGTTCCA
GCAGGCTCTGTCCCA	MEME-2	AAEL011167	820	834	-	5.62069	3.39e-06	0.0983	GCGGGCTCTGTCGCG
GCAGGCTCTGTCCCA	MEME-2	AAEL003214	1916	1930	-	4.36782	5e-06	0.143	GCAGGCTATCTTTCG
GCAGGCTCTGTCCCA	MEME-2	AAEL026338	234	248	-	4.14943	5.31e-06	0.15	GCAAGCTCTATCGCG
GCAGGCTCTGTCCCA	MEME-2	AAEL023923	350	364	-	4.11494	5.39e-06	0.15	GCAGCCTCTAGCCCA
GCAGGCTCTGTCCCA	MEME-2	AAEL000213	882	896	+	4.06897	5.57e-06	0.152	GCAAGATCGGTCCCA
GCAGGCTCTGTCCCA	MEME-2	AAEL023353	314	328	+	4.04598	5.59e-06	0.152	GCAGGCCTTCCCGCA
GCAGGCTCTGTCCCA	MEME-2	AAEL004013	451	465	-	3.37931	6.58e-06	0.176	GCAGCATCTATCCCA
GCAGGCTCTGTCCCA	MEME-2	AAEL000037	1131	1145	+	2.62069	8.08e-06	0.206	GCAGGCTTCGTCCTT
GCAGGCTCTGTCCCA	MEME-2	AAEL008378	1220	1234	-	2.62069	8.08e-06	0.206	GCAGGCTTCGTCCTT
GCAGGCTCTGTCCCA	MEME-2	AAEL007006	1240	1254	+	2.62069	8.08e-06	0.206	TCCGGCTCTGGTCCA
GCAGGCTCTGTCCCA	MEME-2	AAEL012578	1184	1198	+	2.6092	8.08e-06	0.206	GCCTGCTTTGTCCAA
GCAGGCTCTGTCCCA	MEME-2	AAEL026764	1811	1825	-	2.58621	8.21e-06	0.207	GTAGACTCTGTTTCA
GCAGGCTCTGTCCCA	MEME-2	AAEL027651	127	141	-	2.50575	8.63e-06	0.214	GCAAGATCAGTTTCA
GCAGGCTCTGTCCCA	MEME-2	AAEL000596	54	68	-	2.49425	8.72e-06	0.214	GCAGACCCTGTTCTG
GCAGGCTCTGTCCCA	MEME-2	AAEL002672	526	540	-	2.32184	8.96e-06	0.218	GCAGACTGTGCTCCA
GCAGGCTCTGTCCCA	MEME-2	AAEL003299	786	800	+	1.91954	9.67e-06	0.232	CCATGCTTTCTCCCA
GCAGGCTCTGTCCCA	MEME-2	AAEL000546	1583	1597	-	1.63218	1.08e-05	0.256	GCACGCTCACTCTCG
GCAGGCTCTGTCCCA	MEME-2	AAEL027505	1891	1905	+	1.27586	1.14e-05	0.267	GCCGGCTCCGTGCCG
GCAGGCTCTGTCCCA	MEME-2	AAEL010623	931	945	+	0.54023	1.39e-05	0.323	ATAGGCTCTATTCCA
GCAGGCTCTGTCCCA	MEME-2	AAEL017144	918	932	+	0.482759	1.41e-05	0.325	GCAGGATTTTTTTCA
GCAGGCTCTGTCCCA	MEME-2	AAEL004013	413	427	-	0.333333	1.5e-05	0.337	GCAGCCTCTAGCTCA
GCAGGCTCTGTCCCA	MEME-2	AAEL003259	939	953	+	0.333333	1.5e-05	0.337	TCAGGCACTATCTCA
GCAGGCTCTGTCCCA	MEME-2	AAEL001293	1362	1376	+	0.252874	1.56e-05	0.346	TCAGTCTCAGTCTCA
GCAGGCTCTGTCCCA	MEME-2	AAEL002672	397	411	-	0.0229885	1.61e-05	0.354	GCCGGCTGCGTCCTA
GCAGGCTCTGTCCCA	MEME-2	AAEL026128	642	656	-	-0.206897	1.66e-05	0.358	GCAGGCACACTCACA
GCAGGCTCTGTCCCA	MEME-2	AAEL005772	607	621	-	-0.218391	1.67e-05	0.358	GCAGGTCTTTTTCCA
GCAGGCTCTGTCCCA	MEME-2	AAEL002672	1255	1269	-	-0.218391	1.67e-05	0.358	GCAGGCTTCGTTCTT
GCAGGCTCTGTCCCA	MEME-2	AAEL004979	675	689	-	-0.298851	1.73e-05	0.366	GCAAGCTTGACTCCA
GCAGGCTCTGTCCCA	MEME-2	AAEL027505	236	250	+	-0.367816	1.78e-05	0.373	GCAGGGTCATTCCCG
GCAGGCTCTGTCCCA	MEME-2	AAEL006888	1334	1348	-	-0.471264	1.86e-05	0.386	GCCTGCTTCGTCTCA
GCAGGCTCTGTCCCA	MEME-2	AAEL013851	550	564	+	-0.758621	1.96e-05	0.395	GCATGCTTTCTTGCA
GCAGGCTCTGTCCCA	MEME-2	AAEL013851	1389	1403	-	-0.758621	1.96e-05	0.395	GCATGCTTTCTTGCA
GCAGGCTCTGTCCCA	MEME-2	Gr1	707	721	-	-0.770115	1.96e-05	0.395	GCAGGCTCTTTACTG
GCAGGCTCTGTCCCA	MEME-2	AAEL026605	967	981	-	-0.885057	2e-05	0.398	GCATGCTTTCTTCAA
GCAGGCTCTGTCCCA	MEME-2	AAEL022632	1247	1261	-	-0.908046	2.02e-05	0.398	GCAAGCTCGCTCACA
GCAGGCTCTGTCCCA	MEME-2	AAEL009642	113	127	+	-0.91954	2.03e-05	0.398	GCATGCTTTGTTCTT
GCAGGCTCTGTCCCA	MEME-2	AAEL008620	1919	1933	+	-0.954023	2.08e-05	0.403	GCACGTTTAGTTCCA
GCAGGCTCTGTCCCA	MEME-2	AAEL000213	1027	1041	-	-1.10345	2.2e-05	0.413	GCCGGCCGTGCCTCG
GCAGGCTCTGTCCCA	MEME-2	AAEL022361	461	475	-	-1.11494	2.21e-05	0.413	GCATACTCTGTCCTG
GCAGGCTCTGTCCCA	MEME-2	AAEL004805	542	556	-	-1.12644	2.22e-05	0.413	GCAGGCTTTCGCTAA
GCAGGCTCTGTCCCA	MEME-2	AAEL027850	636	650	+	-1.14943	2.24e-05	0.413	TAAAGCCCTGTCCCA
GCAGGCTCTGTCCCA	MEME-2	AAEL003865	635	649	-	-1.14943	2.24e-05	0.413	TAAAGCCCTGTCCCA
GCAGGCTCTGTCCCA	MEME-2	AAEL000797	1323	1337	-	-1.16092	2.26e-05	0.413	GGAGGCGCTGTTTCG
GCAGGCTCTGTCCCA	MEME-2	AAEL003211	1705	1719	-	-1.16092	2.26e-05	0.413	GGCGGCACTGTTTCA
GCAGGCTCTGTCCCA	MEME-2	AAEL015606	50	64	-	-1.28736	2.36e-05	0.427	GCAGCCTTTCCCTTA
GCAGGCTCTGTCCCA	MEME-2	AAEL025888	1308	1322	-	-1.49425	2.43e-05	0.435	GCAGGCTAAACTTCA
GCAGGCTCTGTCCCA	MEME-2	AAEL026764	504	518	+	-1.64368	2.5e-05	0.438	GCAGACCTTGCACCA
GCAGGCTCTGTCCCA	MEME-2	AAEL013032	859	873	-	-1.64368	2.5e-05	0.438	GGAGGTTTTATTCCA
GCAGGCTCTGTCCCA	MEME-2	AAEL008213	1558	1572	-	-1.64368	2.5e-05	0.438	TCAGACTTTATTCCA
GCAGGCTCTGTCCCA	MEME-2	AAEL009593	943	957	-	-1.68966	2.54e-05	0.44	GCAACATTTGTTCCA
GCAGGCTCTGTCCCA	MEME-2	AAEL008532	1321	1335	-	-1.75862	2.59e-05	0.445	TAAGACTCTGTCCCA
GCAGGCTCTGTCCCA	MEME-2	AAEL012344	726	740	-	-1.86207	2.71e-05	0.463	GCCGGGTCTGATCCG
GCAGGCTCTGTCCCA	MEME-2	AAEL001986	1671	1685	-	-1.94253	2.82e-05	0.477	GCAGGCACAGCTCTG
GCAGGCTCTGTCCCA	MEME-2	AAEL011624	361	375	+	-2.02299	2.86e-05	0.48	GCAAACTTTGTCTTG
GCAGGCTCTGTCCCA	MEME-2	AAEL028144	758	772	-	-2.3908	2.95e-05	0.485	GCGGGCTTACTCACA
GCAGGCTCTGTCCCA	MEME-2	AAEL028144	1055	1069	-	-2.3908	2.95e-05	0.485	GCTGGCTTACTCGCA
GCAGGCTCTGTCCCA	MEME-2	AAEL000546	1305	1319	-	-2.42529	2.96e-05	0.485	GCAAACTTTATTCTA
GCAGGCTCTGTCCCA	MEME-2	AAEL023524	1920	1934	+	-2.47126	3e-05	0.488	GCAAGCTCGTTTTCA
GCAGGCTCTGTCCCA	MEME-2	AAEL015430	378	392	-	-2.51724	3.06e-05	0.488	TCAGGCTCGCTTCCG
GCAGGCTCTGTCCCA	MEME-2	AAEL009596	1439	1453	+	-2.51724	3.06e-05	0.488	GAAGGCCCCCTTCCA
GCAGGCTCTGTCCCA	MEME-2	AAEL023125	1758	1772	+	-2.54023	3.07e-05	0.488	TCAAGATCTGTCCTA
GCAGGCTCTGTCCCA	MEME-2	AAEL003299	1079	1093	-	-2.5977	3.22e-05	0.509	GCCGGCTCAATTCGG
GCAGGCTCTGTCCCA	MEME-2	AAEL006643	769	783	+	-2.73563	3.33e-05	0.517	GCAAGCTTCGCTTCG
GCAGGCTCTGTCCCA	MEME-2	AAEL011771	842	856	+	-2.77011	3.34e-05	0.517	GCAAGCTATTTTTCA
GCAGGCTCTGTCCCA	MEME-2	AAEL013998	893	907	-	-2.85057	3.37e-05	0.517	GCCAGCCCTTCCTCA
GCAGGCTCTGTCCCA	MEME-2	AAEL021929	1373	1387	+	-2.85057	3.37e-05	0.517	CCAAGCTGTGTTTCA
GCAGGCTCTGTCCCA	MEME-2	AAEL002740	1219	1233	-	-3.04598	3.44e-05	0.521	GCAGGCTCGTTTCCC
GCAGGCTCTGTCCCA	MEME-2	AAEL024631	1476	1490	+	-3.09195	3.46e-05	0.521	GCACGCTCAGTTGCG
GCAGGCTCTGTCCCA	MEME-2	AAEL003260	206	220	+	-3.12644	3.5e-05	0.521	GCAGGTGTTTTCCCA
GCAGGCTCTGTCCCA	MEME-2	AAEL006675	1531	1545	+	-3.12644	3.5e-05	0.521	GCAGGGACCGTTCCA
GCAGGCTCTGTCCCA	MEME-2	AAEL026357	587	601	+	-3.21839	3.62e-05	0.528	GCAGGTCCTCTTCGA
GCAGGCTCTGTCCCA	MEME-2	AAEL014938	98	112	-	-3.25287	3.72e-05	0.528	CCAGGTCCTCTTCCA
GCAGGCTCTGTCCCA	MEME-2	AAEL000575	262	276	-	-3.25287	3.72e-05	0.528	CCAGGTCCTCTTCCA
GCAGGCTCTGTCCCA	MEME-2	Gr57	268	282	-	-3.25287	3.72e-05	0.528	GCAGACCTTTTCCTA
GCAGGCTCTGTCCCA	MEME-2	AAEL005826	673	687	+	-3.25287	3.72e-05	0.528	GCAAACTCTGGTCCG
GCAGGCTCTGTCCCA	MEME-2	AAEL000165	735	749	-	-3.25287	3.72e-05	0.528	GCAAGCTTCGTCCTT
GCAGGCTCTGTCCCA	MEME-2	AAEL000101	928	942	+	-3.25287	3.72e-05	0.528	GCAAGCTTCGTCCTT
GCAGGCTCTGTCCCA	MEME-2	AAEL028236	903	917	+	-3.28736	3.78e-05	0.53	ACCGACTTTATCCCA
GCAGGCTCTGTCCCA	MEME-2	AAEL025334	1641	1655	+	-3.28736	3.78e-05	0.53	GGAGGTTTACTCCCA
GCAGGCTCTGTCCCA	MEME-2	AAEL018228	293	307	+	-3.33333	3.85e-05	0.532	ACCATCTTTGTCCCA
GCAGGCTCTGTCCCA	MEME-2	AAEL007226	370	384	+	-3.33333	3.85e-05	0.532	GACAACTTTGTCCCA
GCAGGCTCTGTCCCA	MEME-2	Ir8a	544	558	-	-3.34483	3.87e-05	0.532	GCAGGATTCGTTTCG
GCAGGCTCTGTCCCA	MEME-2	AAEL006017	820	834	-	-3.42529	3.93e-05	0.534	GCAGACTATGATCCA
GCAGGCTCTGTCCCA	MEME-2	AAEL000530	1394	1408	+	-3.42529	3.93e-05	0.534	GAAGGCCTACTTTCA
GCAGGCTCTGTCCCA	MEME-2	AAEL007770	535	549	-	-3.55172	4.02e-05	0.542	TCAGGCTATGTTCTG
GCAGGCTCTGTCCCA	MEME-2	AAEL012431	655	669	-	-3.81609	4.16e-05	0.557	GGAGGCTTAATCACA
GCAGGCTCTGTCCCA	MEME-2	AAEL028144	962	976	+	-3.86207	4.24e-05	0.559	GCAGCTTTTTTCCCA
GCAGGCTCTGTCCCA	MEME-2	AAEL018228	1882	1896	+	-3.86207	4.24e-05	0.559	CCAGCCTCCGTTCCA
GCAGGCTCTGTCCCA	MEME-2	AAEL020524	1168	1182	-	-3.87356	4.25e-05	0.559	GCAAGCTCTTTTCAG
GCAGGCTCTGTCCCA	MEME-2	AAEL025898	1777	1791	-	-3.96552	4.42e-05	0.577	GCAGGCATTTCTCCG
GCAGGCTCTGTCCCA	MEME-2	AAEL002361	265	279	-	-4.04598	4.58e-05	0.594	GCAGCCTTTGTTTAG
GCAGGCTCTGTCCCA	MEME-2	AAEL008467	606	620	+	-4.08046	4.63e-05	0.594	GCAGTATTTGTTTCG
GCAGGCTCTGTCCCA	MEME-2	AAEL000099	1487	1501	-	-4.08046	4.63e-05	0.594	GACGACTTTGTTTCA
GCAGGCTCTGTCCCA	MEME-2	AAEL000213	1445	1459	-	-4.1954	4.79e-05	0.609	TCCGGCGCAGCCCCA
GCAGGCTCTGTCCCA	MEME-2	AAEL001293	1356	1370	+	-4.22989	4.81e-05	0.609	TCCGTCTCAGTCTCA
GCAGGCTCTGTCCCA	MEME-2	AAEL008876	1764	1778	+	-4.32184	4.84e-05	0.609	GGCAGCCCTGTCTTA
GCAGGCTCTGTCCCA	MEME-2	AAEL000786	651	665	+	-4.45977	4.92e-05	0.609	GTAGGCCGTCTCCCG
GCAGGCTCTGTCCCA	MEME-2	AAEL004335	116	130	+	-4.49425	4.95e-05	0.609	GCAATCTATGCCTCA
GCAGGCTCTGTCCCA	MEME-2	AAEL005575	899	913	+	-4.51724	4.97e-05	0.609	GCAGGATCAGTTATA
GCAGGCTCTGTCCCA	MEME-2	AAEL020883	1220	1234	+	-4.57471	5.02e-05	0.609	GCAGGCATTGGTCCT
GCAGGCTCTGTCCCA	MEME-2	AAEL025333	1963	1977	-	-4.5977	5.07e-05	0.609	ACAGGCTCTATTCTT
GCAGGCTCTGTCCCA	MEME-2	AAEL000477	1388	1402	-	-4.62069	5.08e-05	0.609	GCCGGTCTTGTTGCA
GCAGGCTCTGTCCCA	MEME-2	AAEL026333	770	784	+	-4.63218	5.1e-05	0.609	GGCGGCTCTGTGTTA
GCAGGCTCTGTCCCA	MEME-2	AAEL026259	1017	1031	+	-4.63218	5.1e-05	0.609	GGCGGCTCTGTGTTA
GCAGGCTCTGTCCCA	MEME-2	AAEL026953	1105	1119	+	-4.64368	5.13e-05	0.609	CCAAGCTTTATCCAA
GCAGGCTCTGTCCCA	MEME-2	AAEL020789	1229	1243	-	-4.68966	5.2e-05	0.609	CCAGGCATTATTTCA
GCAGGCTCTGTCCCA	MEME-2	AAEL000477	1866	1880	+	-4.68966	5.2e-05	0.609	GAAGGCTTCATTTCA
GCAGGCTCTGTCCCA	MEME-2	AAEL005179	309	323	+	-4.70115	5.24e-05	0.609	GCAGGTTTTCTTTAA
GCAGGCTCTGTCCCA	MEME-2	AAEL019952	780	794	-	-4.70115	5.24e-05	0.609	GCAGGTTTTCCTCCT
GCAGGCTCTGTCCCA	MEME-2	AAEL002413	1180	1194	+	-4.72414	5.26e-05	0.609	GAAGGCGCTTTCTCA
GCAGGCTCTGTCCCA	MEME-2	AAEL009751	1634	1648	-	-4.72414	5.26e-05	0.609	GGAAGCCCTATTCTA
GCAGGCTCTGTCCCA	MEME-2	AAEL000342	260	274	-	-4.73563	5.33e-05	0.61	GCAGGATTTGTTTTC
GCAGGCTCTGTCCCA	MEME-2	AAEL010480	1378	1392	+	-4.73563	5.33e-05	0.61	GCGAGCCCTGTCGCG
GCAGGCTCTGTCCCA	MEME-2	AAEL017270	851	865	-	-4.78161	5.41e-05	0.611	ACCGACCTTGTTCCA
GCAGGCTCTGTCCCA	MEME-2	AAEL022190	1855	1869	+	-4.78161	5.41e-05	0.611	GCCGCTTTTGTTCCG
GCAGGCTCTGTCCCA	MEME-2	AAEL001293	1350	1364	+	-4.8046	5.45e-05	0.611	TCAGTCTCCGTCTCA
GCAGGCTCTGTCCCA	MEME-2	AAEL015163	1754	1768	-	-4.81609	5.48e-05	0.611	GCCGGCTTTGCGTTG
GCAGGCTCTGTCCCA	MEME-2	AAEL019989	427	441	-	-4.82759	5.49e-05	0.611	GCAGGACTTCCTCTA
GCAGGCTCTGTCCCA	MEME-2	AAEL002997	797	811	-	-4.86207	5.57e-05	0.616	GCAAGATTTGTTTTG
GCAGGCTCTGTCCCA	MEME-2	AAEL018003	141	155	+	-4.93103	5.67e-05	0.625	TAAAGCCCTGTCTCA
GCAGGCTCTGTCCCA	MEME-2	AAEL007814	37	51	+	-5.06897	5.75e-05	0.63	ACAGGCTATGTCTAA
GCAGGCTCTGTCCCA	MEME-2	AAEL005969	578	592	-	-5.25287	5.87e-05	0.635	GCAGGCTCTTCACTG
GCAGGCTCTGTCCCA	MEME-2	AAEL004676	586	600	-	-5.25287	5.87e-05	0.635	GCAGGCTCTTCACTG
GCAGGCTCTGTCCCA	MEME-2	AAEL006168	274	288	-	-5.34483	5.99e-05	0.635	GCGGGTTCTGTCGCG
GCAGGCTCTGTCCCA	MEME-2	AAEL015606	374	388	-	-5.3908	6.08e-05	0.635	TCAGGCATTACTCCA
GCAGGCTCTGTCCCA	MEME-2	AAEL005474	658	672	-	-5.3908	6.08e-05	0.635	GCAGACCTTATTCCT
GCAGGCTCTGTCCCA	MEME-2	AAEL001191	848	862	-	-5.3908	6.08e-05	0.635	GCAAGATTTTTTTCA
GCAGGCTCTGTCCCA	MEME-2	AAEL006585	860	874	-	-5.3908	6.08e-05	0.635	GCAGGGTTTTTTTTA
GCAGGCTCTGTCCCA	MEME-2	AAEL008751	1391	1405	-	-5.3908	6.08e-05	0.635	GCAGGTGTACTTCCA
GCAGGCTCTGTCCCA	MEME-2	AAEL000044	131	145	-	-5.4023	6.1e-05	0.635	GAATGCCTTCTTCCA
GCAGGCTCTGTCCCA	MEME-2	AAEL000311	1226	1240	+	-5.4023	6.1e-05	0.635	GCAGGACTTCTTCAA
GCAGGCTCTGTCCCA	MEME-2	AAEL004833	1624	1638	+	-5.43678	6.22e-05	0.639	GCAAACGTTGTTCCG
GCAGGCTCTGTCCCA	MEME-2	AAEL029025	1680	1694	-	-5.43678	6.22e-05	0.639	GCAAGTTTCGCTCCA
GCAGGCTCTGTCCCA	MEME-2	AAEL006817	1811	1825	-	-5.43678	6.22e-05	0.639	GCTGGTTTTGTTCTG
GCAGGCTCTGTCCCA	MEME-2	AAEL000871	542	556	+	-5.47126	6.32e-05	0.642	GAAGGATTTGTTTTA
GCAGGCTCTGTCCCA	MEME-2	AAEL013912	1968	1982	-	-5.47126	6.32e-05	0.642	TCAAACTTTGTTTCA
GCAGGCTCTGTCCCA	MEME-2	Gr57	769	783	-	-5.50575	6.39e-05	0.645	GAAGACCCTGTCCCT
GCAGGCTCTGTCCCA	MEME-2	AAEL001162	1488	1502	-	-5.54023	6.46e-05	0.645	TAAGGGTCTGTCTCA
GCAGGCTCTGTCCCA	MEME-2	AAEL006168	1922	1936	-	-5.54023	6.46e-05	0.645	GCACGTTCAATCTCA
GCAGGCTCTGTCCCA	MEME-2	AAEL018228	399	413	-	-5.55172	6.5e-05	0.645	GCAATCTCGCCCCCA
GCAGGCTCTGTCCCA	MEME-2	AAEL000834	1878	1892	-	-5.56322	6.51e-05	0.645	GCCAGTTTTGTTCTG
GCAGGCTCTGTCCCA	MEME-2	AAEL025334	950	964	-	-5.58621	6.57e-05	0.645	TCAGGATCACTCCCG
GCAGGCTCTGTCCCA	MEME-2	AAEL012060	1145	1159	-	-5.6092	6.59e-05	0.645	GCATGCCCTGATTCG
GCAGGCTCTGTCCCA	MEME-2	AAEL008879	1820	1834	+	-5.63218	6.62e-05	0.645	TCAAGTCCTGCCCCA
GCAGGCTCTGTCCCA	MEME-2	AAEL021888	481	495	-	-5.64368	6.65e-05	0.645	GCCGGTGCTGTTTCG
GCAGGCTCTGTCCCA	MEME-2	AAEL021888	624	638	-	-5.64368	6.65e-05	0.645	GCCGGTGCTGTTTCG
GCAGGCTCTGTCCCA	MEME-2	AAEL026828	422	436	-	-5.8046	6.8e-05	0.657	GCATGCTAAACCCCA
GCAGGCTCTGTCCCA	MEME-2	AAEL014551	658	672	-	-5.86207	6.85e-05	0.659	GCAGGTTCGCTGCCA
GCAGGCTCTGTCCCA	MEME-2	AAEL002575	743	757	+	-5.94253	6.94e-05	0.661	GCCGCTTCTGTGCCA
GCAGGCTCTGTCCCA	MEME-2	AAEL001543	1847	1861	-	-6	7.01e-05	0.661	TCTGGCTCTCTCACA
GCAGGCTCTGTCCCA	MEME-2	AAEL008452	29	43	-	-6.01149	7.06e-05	0.661	ACATGCGTTGTTCCA
GCAGGCTCTGTCCCA	MEME-2	AAEL016999	130	144	+	-6.01149	7.06e-05	0.661	GCAAGTTTTGCTACA
GCAGGCTCTGTCCCA	MEME-2	AAEL010773	408	422	+	-6.01149	7.06e-05	0.661	GCTTCCTTTGTTCCA
GCAGGCTCTGTCCCA	MEME-2	AAEL001293	1282	1296	+	-6.01149	7.06e-05	0.661	GCGTTCTTTGTTCCA
GCAGGCTCTGTCCCA	MEME-2	AAEL010650	400	414	+	-6.04598	7.14e-05	0.665	ACAGGTATTGTTCCA
GCAGGCTCTGTCCCA	MEME-2	AAEL013910	769	783	-	-6.08046	7.2e-05	0.665	GACGGATCTGTCACA
GCAGGCTCTGTCCCA	MEME-2	AAEL026357	855	869	+	-6.08046	7.2e-05	0.665	GCGAGCTCTATCGCG
GCAGGCTCTGTCCCA	MEME-2	AAEL023923	442	456	-	-6.09195	7.26e-05	0.665	GCGAACTTTCTTCCA
GCAGGCTCTGTCCCA	MEME-2	AAEL000099	1049	1063	-	-6.09195	7.26e-05	0.665	GCGAACTTTCTTCCA
GCAGGCTCTGTCCCA	MEME-2	AAEL010640	1214	1228	+	-6.12644	7.36e-05	0.668	GTCGGCTCTTTCCAA
GCAGGCTCTGTCCCA	MEME-2	AAEL001128	1702	1716	-	-6.12644	7.36e-05	0.668	CCGGGCTCTCTCCGA
GCAGGCTCTGTCCCA	MEME-2	AAEL012577	1896	1910	-	-6.26437	7.69e-05	0.695	GCATGCTCTTCTTCG
GCAGGCTCTGTCCCA	MEME-2	AAEL024012	1875	1889	-	-6.27586	7.72e-05	0.695	GCAGCATCAATCCCG
GCAGGCTCTGTCCCA	MEME-2	AAEL027585	1428	1442	+	-6.33333	7.87e-05	0.698	GCTGGTTCAGCTTCA
GCAGGCTCTGTCCCA	MEME-2	AAEL022520	42	56	-	-6.37931	8e-05	0.698	TGAGGCTCTGCTTCG
GCAGGCTCTGTCCCA	MEME-2	AAEL002848	220	234	-	-6.37931	8e-05	0.698	GCATGCAGTATCCCA
GCAGGCTCTGTCCCA	MEME-2	AAEL015430	1336	1350	-	-6.37931	8e-05	0.698	CCAGGGCTTCTCTCA
GCAGGCTCTGTCCCA	MEME-2	AAEL002404	347	361	-	-6.3908	8.01e-05	0.698	GCCCGTTTTGCCCCG
GCAGGCTCTGTCCCA	MEME-2	AAEL021447	1812	1826	+	-6.41379	8.04e-05	0.698	GACGGCCCAATTTCA
GCAGGCTCTGTCCCA	MEME-2	AAEL025888	1137	1151	+	-6.42529	8.07e-05	0.698	GCATGCTATGTCCTC
GCAGGCTCTGTCCCA	MEME-2	AAEL013515	1830	1844	-	-6.42529	8.07e-05	0.698	CCCAGCTCTCCTTCA
GCAGGCTCTGTCCCA	MEME-2	AAEL008467	71	85	-	-6.55172	8.19e-05	0.698	GCCGGCTGGATTTCA
GCAGGCTCTGTCCCA	MEME-2	Or76	522	536	-	-6.55172	8.19e-05	0.698	GCAGGCGGACTTTCA
GCAGGCTCTGTCCCA	MEME-2	AAEL000285	446	460	-	-6.56322	8.2e-05	0.698	GCAAGCACTGTGCGA
GCAGGCTCTGTCCCA	MEME-2	AAEL006995	1875	1889	+	-6.56322	8.2e-05	0.698	GCATGCCGTCTTTCA
GCAGGCTCTGTCCCA	MEME-2	AAEL005702	1415	1429	+	-6.58621	8.22e-05	0.698	GGAAGCTATGTCCTG
GCAGGCTCTGTCCCA	MEME-2	AAEL013912	1929	1943	+	-6.5977	8.26e-05	0.698	GAAGGCTCAGTACGA
GCAGGCTCTGTCCCA	MEME-2	AAEL010650	1106	1120	-	-6.6092	8.27e-05	0.698	GCAGGCATTTTATCA
GCAGGCTCTGTCCCA	MEME-2	AAEL006627	1347	1361	-	-6.62069	8.29e-05	0.698	GAAGGTTTTGTTACA
GCAGGCTCTGTCCCA	MEME-2	AAEL015424	529	543	+	-6.70115	8.41e-05	0.699	GTAGGGTTTTTTCCA
GCAGGCTCTGTCCCA	MEME-2	AAEL019810	1886	1900	+	-6.73563	8.46e-05	0.699	CCAGGCTCTGTCGTT
GCAGGCTCTGTCCCA	MEME-2	AAEL026333	372	386	+	-6.74713	8.5e-05	0.699	TCATGATTTGTTCCA
GCAGGCTCTGTCCCA	MEME-2	AAEL026259	619	633	+	-6.74713	8.5e-05	0.699	TCATGATTTGTTCCA
GCAGGCTCTGTCCCA	MEME-2	AAEL006888	711	725	-	-6.74713	8.5e-05	0.699	ACACGATTTGTTCCA
GCAGGCTCTGTCCCA	MEME-2	AAEL019673	1773	1787	+	-6.74713	8.5e-05	0.699	GCAGAGTTTGTTCAA
GCAGGCTCTGTCCCA	MEME-2	AAEL002413	1446	1460	+	-6.78161	8.59e-05	0.704	GCGAGTTTTATTCCA
GCAGGCTCTGTCCCA	MEME-2	AAEL020909	1295	1309	-	-6.81609	8.68e-05	0.709	GCAGCCTCACTCATA
GCAGGCTCTGTCCCA	MEME-2	AAEL020909	177	191	-	-6.82759	8.72e-05	0.71	GAACGCTCTCTCCGA
GCAGGCTCTGTCCCA	MEME-2	AAEL007450	1354	1368	+	-6.86207	8.81e-05	0.713	CCAGACTCTCTCCGA
GCAGGCTCTGTCCCA	MEME-2	AAEL022984	491	505	-	-6.87356	8.83e-05	0.713	GCCGGCGCAGTTACG
GCAGGCTCTGTCCCA	MEME-2	AAEL011455	707	721	+	-6.94253	9e-05	0.717	GAAAGCCCTTTCCTA
GCAGGCTCTGTCCCA	MEME-2	AAEL006168	1758	1772	-	-6.95402	9.07e-05	0.717	GCATGATTTGACTCA
GCAGGCTCTGTCCCA	MEME-2	AAEL001745	19	33	-	-6.97701	9.11e-05	0.717	GCAGATTCTACCCTA
GCAGGCTCTGTCCCA	MEME-2	AAEL004335	1962	1976	-	-6.97701	9.11e-05	0.717	CTAAGCTCTATCCCG
GCAGGCTCTGTCCCA	MEME-2	AAEL011532	1335	1349	+	-6.98851	9.2e-05	0.717	GAAGTCTTTGGCTCA
GCAGGCTCTGTCCCA	MEME-2	AAEL001191	1597	1611	-	-6.98851	9.2e-05	0.717	GCAGGCGTCATCTTA
GCAGGCTCTGTCCCA	MEME-2	AAEL025888	143	157	-	-7	9.24e-05	0.717	GCCTTCTCTCTTTCA
GCAGGCTCTGTCCCA	MEME-2	AAEL026338	511	525	-	-7	9.24e-05	0.717	GCAGGTCCTCTTTGA
GCAGGCTCTGTCCCA	MEME-2	AAEL026333	872	886	+	-7.03448	9.41e-05	0.717	GCGGCCTCTGCTTTA
GCAGGCTCTGTCCCA	MEME-2	AAEL009421	1000	1014	+	-7.03448	9.41e-05	0.717	GAAGCCTCTCCTTCA
GCAGGCTCTGTCCCA	MEME-2	AAEL026259	1119	1133	+	-7.03448	9.41e-05	0.717	GCGGCCTCTGCTTTA
GCAGGCTCTGTCCCA	MEME-2	AAEL004155	1641	1655	-	-7.03448	9.41e-05	0.717	GCCGCCGTTATCCCG
GCAGGCTCTGTCCCA	MEME-2	AAEL005429	1699	1713	+	-7.03448	9.41e-05	0.717	GCACTCTCAGTTTCG
GCAGGCTCTGTCCCA	MEME-2	AAEL006287	1732	1746	-	-7.03448	9.41e-05	0.717	TTAGGCTCTCTTTCG
GCAGGCTCTGTCCCA	MEME-2	AAEL020156	1875	1889	+	-7.03448	9.41e-05	0.717	GCTGACTTTCTCTTA
GCAGGCTCTGTCCCA	MEME-2	AAEL014551	951	965	+	-7.04598	9.42e-05	0.717	GTCGGCCTTCTCCAA
GCAGGCTCTGTCCCA	MEME-2	AAEL005179	1637	1651	-	-7.08046	9.54e-05	0.723	CCACGCTTTGTCTTG
GCAGGCTCTGTCCCA	MEME-2	AAEL002566	72	86	+	-7.11494	9.63e-05	0.723	AAAGGCTTTGCCTTA
GCAGGCTCTGTCCCA	MEME-2	AAEL008467	621	635	+	-7.11494	9.63e-05	0.723	GCCGGATCACTTTTA
GCAGGCTCTGTCCCA	MEME-2	AAEL013271	166	180	-	-7.16092	9.68e-05	0.723	GGCAGCCTTACCCCA
GCAGGCTCTGTCCCA	MEME-2	AAEL021929	777	791	+	-7.16092	9.68e-05	0.723	GCAAGTCCTGCTTTA
GCAGGCTCTGTCCCA	MEME-2	AAEL003211	1457	1471	-	-7.2069	9.74e-05	0.725	ACAGGCTAGGTTTCA
GCAGGCTCTGTCCCA	MEME-2	AAEL005752	1237	1251	+	-7.29885	9.82e-05	0.729	GCAGGACATCTTCCG
GCAGGCTCTGTCCCA	MEME-2	AAEL010640	54	68	+	-7.37931	9.9e-05	0.732	GTAAGCTCTCTGCTA
GCAGGCTCTGTCCCA	MEME-2	AAEL022314	516	530	-	-7.43678	0.0001	0.737	GCATGCTTACTGCCG
# FIMO (Find Individual Motif Occurrences): Version 5.5.7 compiled on Aug 29 2024 at 17:50:14
# The format of this file is described at https://meme-suite.org/meme/doc/fimo-output-format.html#tsv_results.
# fimo --verbosity 1 --oc fimo_out_4 --bgfile ./background --motif GCAGGCTCTGTCCCA meme_out/meme.xml Ir8a_UP_upstream.fasta
