## Supplementary XSTREME Motif Analysis for "The co-receptors *Orco* and *Ir8a* are required for coordinated expression of chemosensory genes in the antennae of the yellow fever mosquito, *Aedes aegypti*": fimo.tsv

motif_id	motif_alt_id	sequence_name	start	stop	strand	score	p-value	q-value	matched_sequence
TGCTKWRTAGCYGCG	MEME-3	AAEL013271	82	96	+	26.6207	2.27e-09	0.00018	TGCTGAATAGCTGCG
TGCTKWRTAGCYGCG	MEME-3	AAEL021861	183	197	+	26.6207	2.27e-09	0.00018	TGCTGAATAGCTGCG
TGCTKWRTAGCYGCG	MEME-3	AAEL000006	277	291	-	26.6207	2.27e-09	0.00018	TGCTGAATAGCTGCG
TGCTKWRTAGCYGCG	MEME-3	AAEL010640	357	371	-	26.6207	2.27e-09	0.00018	TGCTGAATAGCTGCG
TGCTKWRTAGCYGCG	MEME-3	AAEL013990	435	449	-	26.6207	2.27e-09	0.00018	TGCTGAATAGCTGCG
TGCTKWRTAGCYGCG	MEME-3	AAEL007796	453	467	-	26.6207	2.27e-09	0.00018	TGCTGAATAGCTGCG
TGCTKWRTAGCYGCG	MEME-3	AAEL027772	572	586	+	26.6207	2.27e-09	0.00018	TGCTGAATAGCTGCG
TGCTKWRTAGCYGCG	MEME-3	AAEL024451	694	708	-	26.6207	2.27e-09	0.00018	TGCTGAATAGCTGCG
TGCTKWRTAGCYGCG	MEME-3	AAEL002413	988	1002	+	26.6207	2.27e-09	0.00018	TGCTGAATAGCTGCG
TGCTKWRTAGCYGCG	MEME-3	AAEL008936	1001	1015	-	26.6207	2.27e-09	0.00018	TGCTGAATAGCTGCG
TGCTKWRTAGCYGCG	MEME-3	AAEL003508	1020	1034	+	26.6207	2.27e-09	0.00018	TGCTGAATAGCTGCG
TGCTKWRTAGCYGCG	MEME-3	AAEL029025	1114	1128	+	26.6207	2.27e-09	0.00018	TGCTGAATAGCTGCG
TGCTKWRTAGCYGCG	MEME-3	AAEL024591	1120	1134	+	26.6207	2.27e-09	0.00018	TGCTGAATAGCTGCG
TGCTKWRTAGCYGCG	MEME-3	AAEL015424	1192	1206	-	26.6207	2.27e-09	0.00018	TGCTGAATAGCTGCG
TGCTKWRTAGCYGCG	MEME-3	AAEL000044	1315	1329	-	26.6207	2.27e-09	0.00018	TGCTGAATAGCTGCG
TGCTKWRTAGCYGCG	MEME-3	AAEL003299	1351	1365	+	26.6207	2.27e-09	0.00018	TGCTGAATAGCTGCG
TGCTKWRTAGCYGCG	MEME-3	AAEL013990	1354	1368	-	26.6207	2.27e-09	0.00018	TGCTGAATAGCTGCG
TGCTKWRTAGCYGCG	MEME-3	AAEL010276	1509	1523	+	26.6207	2.27e-09	0.00018	TGCTGAATAGCTGCG
TGCTKWRTAGCYGCG	MEME-3	AAEL020156	1553	1567	+	26.6207	2.27e-09	0.00018	TGCTGAATAGCTGCG
TGCTKWRTAGCYGCG	MEME-3	AAEL006585	1639	1653	-	26.6207	2.27e-09	0.00018	TGCTGAATAGCTGCG
TGCTKWRTAGCYGCG	MEME-3	AAEL000316	1673	1687	+	26.6207	2.27e-09	0.00018	TGCTGAATAGCTGCG
TGCTKWRTAGCYGCG	MEME-3	AAEL007778	273	287	+	26.5862	2.56e-09	0.00018	TGCTTTGTAGCCGCG
TGCTKWRTAGCYGCG	MEME-3	AAEL019574	346	360	+	26.5862	2.56e-09	0.00018	TGCTTTGTAGCCGCG
TGCTKWRTAGCYGCG	MEME-3	AAEL016999	376	390	+	26.5862	2.56e-09	0.00018	TGCTTTGTAGCCGCG
TGCTKWRTAGCYGCG	MEME-3	AAEL001986	562	576	-	26.5862	2.56e-09	0.00018	TGCTTTGTAGCCGCG
TGCTKWRTAGCYGCG	MEME-3	AAEL023125	766	780	+	26.5862	2.56e-09	0.00018	TGCTTTGTAGCCGCG
TGCTKWRTAGCYGCG	MEME-3	AAEL019519	1010	1024	+	26.5862	2.56e-09	0.00018	TGCTTTGTAGCCGCG
TGCTKWRTAGCYGCG	MEME-3	AAEL002726	1148	1162	+	26.5862	2.56e-09	0.00018	TGCTTTGTAGCCGCG
TGCTKWRTAGCYGCG	MEME-3	AAEL019600	1294	1308	-	26.5862	2.56e-09	0.00018	TGCTTTGTAGCCGCG
TGCTKWRTAGCYGCG	MEME-3	AAEL017539	1760	1774	+	26.5862	2.56e-09	0.00018	TGCTTTGTAGCCGCG
TGCTKWRTAGCYGCG	MEME-3	AAEL008452	814	828	+	26.1494	4.44e-09	0.000303	TGCTTTGTAGCTGCG
TGCTKWRTAGCYGCG	MEME-3	AAEL008532	1695	1709	-	26.0805	4.91e-09	0.000324	TGCTTTATAGCCGCG
TGCTKWRTAGCYGCG	MEME-3	AAEL002585	317	331	+	25.046	7.08e-09	0.00044	TGCTTGGTAGCCGCG
TGCTKWRTAGCYGCG	MEME-3	AAEL026605	723	737	-	25.046	7.08e-09	0.00044	TGCTTGGTAGCCGCG
TGCTKWRTAGCYGCG	MEME-3	AAEL019981	826	840	+	24.8736	7.37e-09	0.000445	TGCTGGATAGCTGCG
TGCTKWRTAGCYGCG	MEME-3	AAEL003091	1364	1378	+	23.4828	1.26e-08	0.000692	TGCTGAATAGCTGTG
TGCTKWRTAGCYGCG	MEME-3	AAEL012822	247	261	+	23.4483	1.31e-08	0.000692	TGCTTTGTAGCCGTG
TGCTKWRTAGCYGCG	MEME-3	AAEL004342	778	792	+	23.4483	1.31e-08	0.000692	TGCTTTGTAGCCGTG
TGCTKWRTAGCYGCG	MEME-3	AAEL023923	902	916	+	23.4483	1.31e-08	0.000692	TGCTTTGTAGCCGTG
TGCTKWRTAGCYGCG	MEME-3	AAEL009722	1453	1467	+	23.4483	1.31e-08	0.000692	TGCTTTGTAGCCGTG
TGCTKWRTAGCYGCG	MEME-3	AAEL020083	938	952	-	22.5747	2.42e-08	0.00125	TGCTGAATAGCTGCA
TGCTKWRTAGCYGCG	MEME-3	AAEL008532	1630	1644	-	22.5057	2.6e-08	0.00131	TGCTTTATAGCTGTG
TGCTKWRTAGCYGCG	MEME-3	AAEL000285	738	752	+	21.908	3.3e-08	0.00162	TGCTTGGTAGCCGTG
TGCTKWRTAGCYGCG	MEME-3	AAEL003259	7	21	-	20.5057	5.14e-08	0.00247	TGCTGAATAACTGCG
TGCTKWRTAGCYGCG	MEME-3	AAEL007010	1488	1502	+	19.4023	7.91e-08	0.00372	TGCTTTGTAGCCGTA
TGCTKWRTAGCYGCG	MEME-3	AAEL008668	1420	1434	+	18.8276	9.25e-08	0.00425	CGCTTTGTAGCCGCA
TGCTKWRTAGCYGCG	MEME-3	AAEL019722	181	195	-	17.5632	1.29e-07	0.00582	TGCTTTGTAGCAGCA
TGCTKWRTAGCYGCG	MEME-3	AAEL004335	1160	1174	+	16.7586	1.77e-07	0.00782	CGCTTTGTAGTCGCG
TGCTKWRTAGCYGCG	MEME-3	AAEL004343	1436	1450	-	16.3793	2.13e-07	0.00922	TGCTAAATAGCTGCG
TGCTKWRTAGCYGCG	MEME-3	AAEL011167	286	300	-	16.1839	2.33e-07	0.00987	AGCTGAATAGCTGCG
TGCTKWRTAGCYGCG	MEME-3	AAEL017144	353	367	+	15.4138	3.52e-07	0.0135	TGCTGAATAGCTTCG
TGCTKWRTAGCYGCG	MEME-3	AAEL019673	1017	1031	+	15.3793	3.58e-07	0.0135	TCCTTTGTAGCCGCG
TGCTKWRTAGCYGCG	MEME-3	AAEL024421	1200	1214	+	15.3793	3.58e-07	0.0135	TTCTTTGTAGCCGCG
TGCTKWRTAGCYGCG	MEME-3	AAEL021861	1484	1498	+	15.3793	3.58e-07	0.0135	TGCTTTGTAGCCACG
TGCTKWRTAGCYGCG	MEME-3	AAEL006705	1498	1512	+	15.3793	3.58e-07	0.0135	TGCTTTGTAGCCACG
TGCTKWRTAGCYGCG	MEME-3	AAEL013413	1641	1655	+	15.3793	3.58e-07	0.0135	TGATTTGTAGCCGCG
TGCTKWRTAGCYGCG	MEME-3	AAEL012628	1602	1616	+	13.8391	5.68e-07	0.0211	TTCTTGGTAGCCGCG
TGCTKWRTAGCYGCG	MEME-3	AAEL000342	757	771	-	13.046	7.09e-07	0.0258	AGCTGAATAGCTGTG
TGCTKWRTAGCYGCG	MEME-3	AAEL023858	130	144	+	12.9425	7.34e-07	0.0263	TGCCTTGTAGCCGTG
TGCTKWRTAGCYGCG	MEME-3	AAEL003299	158	172	-	12.069	1.05e-06	0.0371	TGCTGAAAAGCTGCA
TGCTKWRTAGCYGCG	MEME-3	AAEL027772	158	172	+	11.3333	1.42e-06	0.0493	TGTTTTGTAGCCGCA
TGCTKWRTAGCYGCG	MEME-3	AAEL009927	760	774	+	11.2989	1.45e-06	0.0496	TGCTTAACAGCTGCA
TGCTKWRTAGCYGCG	MEME-3	AAEL019633	1035	1049	-	10.5057	1.82e-06	0.0612	TGCTGAGAAGTTGCG
TGCTKWRTAGCYGCG	MEME-3	AAEL007844	529	543	+	10.4368	1.85e-06	0.0612	TGCTGAAAAACCGCG
TGCTKWRTAGCYGCG	MEME-3	AAEL027236	1534	1548	-	10.3448	1.9e-06	0.0619	TGCTGAATAATTGCA
TGCTKWRTAGCYGCG	MEME-3	AAEL010640	1088	1102	-	9.98851	2.08e-06	0.0666	CGCTGGATAGGTGCG
TGCTKWRTAGCYGCG	MEME-3	AAEL019633	431	445	-	9.73563	2.24e-06	0.0707	TGCTGTGTAGTTGCT
TGCTKWRTAGCYGCG	MEME-3	AAEL004046	332	346	+	9.62069	2.3e-06	0.0715	TCCTGGATAGCTGCA
TGCTKWRTAGCYGCG	MEME-3	AAEL007013	1307	1321	-	9.50575	2.38e-06	0.072	TGCTTTGTAGTCGAG
TGCTKWRTAGCYGCG	MEME-3	AAEL007013	1552	1566	-	9.50575	2.38e-06	0.072	TGCTTTGTAGTCGAG
TGCTKWRTAGCYGCG	MEME-3	AAEL016999	1630	1644	+	9.26437	2.54e-06	0.0757	TGATTTGTAGTCGCG
TGCTKWRTAGCYGCG	MEME-3	AAEL010856	493	507	+	8.93103	2.82e-06	0.0828	TGCTGAAAAGCTGTA
TGCTKWRTAGCYGCG	MEME-3	AAEL011520	639	653	-	8.57471	3.07e-06	0.0889	TGCTGTATAACAGTA
TGCTKWRTAGCYGCG	MEME-3	AAEL003345	1954	1968	+	8.27586	3.35e-06	0.0958	TGCTGAGTATCAGTG
TGCTKWRTAGCYGCG	MEME-3	AAEL017120	1889	1903	+	7.45977	4.08e-06	0.115	TGCTTTATTGCAGTG
TGCTKWRTAGCYGCG	MEME-3	AAEL027957	811	825	+	6.45977	5.22e-06	0.145	TACTGTGTAACTGTG
TGCTKWRTAGCYGCG	MEME-3	AAEL008045	1344	1358	+	6.32184	5.43e-06	0.149	TGCTTTATCGTCGTG
TGCTKWRTAGCYGCG	MEME-3	AAEL017188	315	329	+	6.09195	5.82e-06	0.158	TGCTTAATTGTTGTG
TGCTKWRTAGCYGCG	MEME-3	AAEL002413	1303	1317	+	5.51724	7.03e-06	0.188	AGCTGAGTAGATGCG
TGCTKWRTAGCYGCG	MEME-3	AAEL008532	1490	1504	+	5.11494	8.15e-06	0.215	CGTTTTGTAACTGCG
TGCTKWRTAGCYGCG	MEME-3	AAEL003865	164	178	-	5.04598	8.34e-06	0.218	CGCTGGGTCGTTGCG
TGCTKWRTAGCYGCG	MEME-3	AAEL011408	828	842	-	4.90805	8.73e-06	0.223	TACTGAAAAGCTGCG
TGCTKWRTAGCYGCG	MEME-3	AAEL002485	1816	1830	+	4.90805	8.73e-06	0.223	TACGGAATAGCTGCG
TGCTKWRTAGCYGCG	MEME-3	AAEL013998	1376	1390	+	4.83908	8.91e-06	0.224	TGCTTTCTAGCTTCG
TGCTKWRTAGCYGCG	MEME-3	AAEL010623	1741	1755	+	4.68966	9.38e-06	0.233	TGCTGTGCAGCAGTA
TGCTKWRTAGCYGCG	MEME-3	AAEL029029	481	495	-	4.51724	9.88e-06	0.238	TGCTTTATAGTTGGA
TGCTKWRTAGCYGCG	MEME-3	AAEL022361	531	545	-	4.50575	9.92e-06	0.238	AGCTTTGTAGCTTCG
TGCTKWRTAGCYGCG	MEME-3	AAEL003211	1686	1700	-	4.50575	9.92e-06	0.238	TGCTGTATACACGCG
TGCTKWRTAGCYGCG	MEME-3	AAEL002624	1742	1756	-	4.48276	1e-05	0.238	TGGTTAATAGTTGCA
TGCTKWRTAGCYGCG	MEME-3	AAEL009513	492	506	-	4.31034	1.05e-05	0.245	TGCTTTATACTTGCA
TGCTKWRTAGCYGCG	MEME-3	AAEL000044	659	673	+	4.31034	1.05e-05	0.245	TGCTTTATAAGTGCA
TGCTKWRTAGCYGCG	MEME-3	AAEL021447	1059	1073	-	4.2069	1.09e-05	0.25	TGCTTTGTATCCACG
TGCTKWRTAGCYGCG	MEME-3	AAEL019574	927	941	+	4.13793	1.11e-05	0.253	TGCAGGGTAGACGCG
TGCTKWRTAGCYGCG	MEME-3	AAEL011070	592	606	-	4.06897	1.13e-05	0.254	TGCATTATAGCTGCC
TGCTKWRTAGCYGCG	MEME-3	AAEL002580	177	191	-	3.6092	1.26e-05	0.282	TGCTTAATAGATGCT
TGCTKWRTAGCYGCG	MEME-3	AAEL010487	956	970	-	3.41379	1.32e-05	0.29	TGCTTTATGGCAGTA
TGCTKWRTAGCYGCG	MEME-3	AAEL001128	96	110	+	3.37931	1.33e-05	0.29	TGCTCTGTAGTTGTA
TGCTKWRTAGCYGCG	MEME-3	AAEL022520	34	48	-	3.24138	1.36e-05	0.294	TGCTTCGCAGCTGTG
TGCTKWRTAGCYGCG	MEME-3	AAEL002580	1174	1188	+	3.10345	1.4e-05	0.3	CGCTGTGTGGCGGCG
TGCTKWRTAGCYGCG	MEME-3	AAEL003208	662	676	-	2.88506	1.47e-05	0.311	CGCGTAGTAGTTGTG
TGCTKWRTAGCYGCG	MEME-3	AAEL008467	1673	1687	-	2.77011	1.5e-05	0.312	TGCTGTGAAGCGGCA
TGCTKWRTAGCYGCG	MEME-3	AAEL008701	1793	1807	-	2.71264	1.52e-05	0.312	TGATTTGTAATTGCG
TGCTKWRTAGCYGCG	MEME-3	AAEL000234	889	903	+	2.67816	1.53e-05	0.312	CGCTTTGAAACTGTG
TGCTKWRTAGCYGCG	MEME-3	AAEL006962	1982	1996	-	2.67816	1.53e-05	0.312	TGCTGATTAGCTTTG
TGCTKWRTAGCYGCG	MEME-3	AAEL003318	1722	1736	+	2.47126	1.61e-05	0.32	CGCTGTATTGTCGCA
TGCTKWRTAGCYGCG	MEME-3	AAEL001673	379	393	+	2.44828	1.62e-05	0.32	CTCTGAATAACTGTG
TGCTKWRTAGCYGCG	MEME-3	AAEL024749	1680	1694	-	2.43678	1.62e-05	0.32	CGCTGTGTAGAGGCG
TGCTKWRTAGCYGCG	MEME-3	AAEL000314	1960	1974	-	2.4023	1.63e-05	0.32	TGCTTTTTTGCTGTG
TGCTKWRTAGCYGCG	MEME-3	AAEL027134	1959	1973	-	2.26437	1.7e-05	0.33	TGCTGTTCAGCTGCA
TGCTKWRTAGCYGCG	MEME-3	Gr57	854	868	+	2.2069	1.72e-05	0.332	TGCTGTGGAGCTGTC
TGCTKWRTAGCYGCG	MEME-3	Or42	368	382	+	1.82759	1.92e-05	0.366	TGATATATAGCTGTG
TGCTKWRTAGCYGCG	MEME-3	AAEL002726	978	992	-	1.67816	2e-05	0.368	CGATTAATAACTGTG
TGCTKWRTAGCYGCG	MEME-3	AAEL021114	1025	1039	+	1.67816	2e-05	0.368	CGGTTAATAACTGTG
TGCTKWRTAGCYGCG	MEME-3	AAEL025562	74	88	-	1.64368	2.02e-05	0.368	TACTTTGTAGTTGTA
TGCTKWRTAGCYGCG	MEME-3	AAEL020865	1508	1522	-	1.64368	2.02e-05	0.368	TACTTTGTAGTTGTA
TGCTKWRTAGCYGCG	MEME-3	AAEL002485	1711	1725	+	1.64368	2.02e-05	0.368	TGCTGAATAGCCATT
TGCTKWRTAGCYGCG	MEME-3	AAEL024749	1551	1565	+	1.56322	2.08e-05	0.37	CGCTGGGTGGCGGCG
TGCTKWRTAGCYGCG	MEME-3	AAEL002413	1646	1660	-	1.55172	2.08e-05	0.37	TGCTGTATAACAGTT
TGCTKWRTAGCYGCG	MEME-3	AAEL002538	196	210	-	1.41379	2.17e-05	0.37	TGCTGAAAAGTAGCA
TGCTKWRTAGCYGCG	MEME-3	AAEL014772	199	213	-	1.41379	2.17e-05	0.37	TGCTGAAAAGTAGCA
TGCTKWRTAGCYGCG	MEME-3	AAEL002538	221	235	+	1.41379	2.17e-05	0.37	TGCTGAAAAGTAGCA
TGCTKWRTAGCYGCG	MEME-3	AAEL023223	316	330	-	1.41379	2.17e-05	0.37	TGCTGAAAAGTAGCA
TGCTKWRTAGCYGCG	MEME-3	AAEL023223	341	355	+	1.41379	2.17e-05	0.37	TGCTGAAAAGTAGCA
TGCTKWRTAGCYGCG	MEME-3	AAEL001237	772	786	-	1.41379	2.17e-05	0.37	TGCTGAAAAGTAGCA
TGCTKWRTAGCYGCG	MEME-3	AAEL005625	1088	1102	+	1.13793	2.37e-05	0.398	CGCTTGGCAACTGTG
TGCTKWRTAGCYGCG	MEME-3	AAEL003208	1234	1248	-	1.13793	2.37e-05	0.398	GGCTTTGTAGCCGAA
TGCTKWRTAGCYGCG	MEME-3	AAEL021467	443	457	+	1.01149	2.45e-05	0.408	TGCTGTGTAGTAACA
TGCTKWRTAGCYGCG	MEME-3	AAEL000316	435	449	-	0.862069	2.58e-05	0.423	TGATGAAAAGCTGCA
TGCTKWRTAGCYGCG	MEME-3	AAEL010529	607	621	-	0.862069	2.58e-05	0.423	TGCTGAAGAGCTTCA
TGCTKWRTAGCYGCG	MEME-3	AAEL027495	723	737	-	0.793103	2.64e-05	0.43	TGATTTATTGCTGTG
TGCTKWRTAGCYGCG	MEME-3	AAEL008070	598	612	-	0.643678	2.75e-05	0.444	TGCTTAAGAGTAGCA
TGCTKWRTAGCYGCG	MEME-3	AAEL002751	954	968	-	0.597701	2.8e-05	0.448	TGGTTAGTTGCTGCA
TGCTKWRTAGCYGCG	MEME-3	AAEL012853	678	692	-	0.528736	2.85e-05	0.453	TACTGGGAAGCTGTG
TGCTKWRTAGCYGCG	MEME-3	AAEL002413	1547	1561	+	0.45977	2.89e-05	0.457	AGATTTGTAGCTGCA
TGCTKWRTAGCYGCG	MEME-3	AAEL024997	682	696	+	0.333333	3e-05	0.468	TGCTTAATACCTTTG
TGCTKWRTAGCYGCG	MEME-3	AAEL011593	868	882	+	0.298851	3.03e-05	0.468	AGCTGTGCAGTCGCG
TGCTKWRTAGCYGCG	MEME-3	AAEL003467	1343	1357	+	0.264368	3.06e-05	0.468	CGCTGGATAAACGCA
TGCTKWRTAGCYGCG	MEME-3	AAEL002413	712	726	+	0.241379	3.07e-05	0.468	TGCTGAGTAAAGGCG
TGCTKWRTAGCYGCG	MEME-3	AAEL019722	597	611	-	0.229885	3.08e-05	0.468	TGCTTGGAAGGCGTG
TGCTKWRTAGCYGCG	MEME-3	AAEL002288	1530	1544	-	0.091954	3.21e-05	0.484	TGATTTATAGCTATG
TGCTKWRTAGCYGCG	MEME-3	AAEL008452	284	298	-	0.0689655	3.22e-05	0.484	TGCTTATGAACCGCG
TGCTKWRTAGCYGCG	MEME-3	AAEL008879	315	329	+	-0.0344828	3.3e-05	0.49	CGCTTGATATTTGTG
TGCTKWRTAGCYGCG	MEME-3	AAEL027651	414	428	+	-0.0689655	3.33e-05	0.49	TGCTTAGTACCTCCA
TGCTKWRTAGCYGCG	MEME-3	AAEL017023	589	603	+	-0.0689655	3.33e-05	0.49	TGCTTAGTACCTCCA
TGCTKWRTAGCYGCG	MEME-3	AAEL021888	237	251	-	-0.103448	3.36e-05	0.49	TGCTTTGCAGCAACG
TGCTKWRTAGCYGCG	MEME-3	AAEL011318	896	910	+	-0.275862	3.5e-05	0.507	TGCTTTGTACCTACA
TGCTKWRTAGCYGCG	MEME-3	AAEL001082	1753	1767	+	-0.37931	3.59e-05	0.516	TGCTGGGTCGCTTCA
TGCTKWRTAGCYGCG	MEME-3	AAEL017536	1740	1754	-	-0.436782	3.63e-05	0.519	TGCTTCGTAGTTTCG
TGCTKWRTAGCYGCG	MEME-3	AAEL014772	1927	1941	-	-0.471264	3.66e-05	0.52	TGCTTTATGGCAGCT
TGCTKWRTAGCYGCG	MEME-3	AAEL006644	1451	1465	-	-0.505747	3.69e-05	0.521	TATTTGGTAGCCGTG
TGCTKWRTAGCYGCG	MEME-3	AAEL025531	340	354	+	-0.609195	3.78e-05	0.53	TGCTTTATCGCACCG
TGCTKWRTAGCYGCG	MEME-3	AAEL001851	476	490	+	-0.701149	3.85e-05	0.535	TGCTTTTTAACCGCT
TGCTKWRTAGCYGCG	MEME-3	AAEL001745	1082	1096	+	-0.724138	3.87e-05	0.535	TGATTAATAATTGTG
TGCTKWRTAGCYGCG	MEME-3	AAEL007844	17	31	-	-0.827586	3.96e-05	0.544	TGCTTACTAACTGAG
TGCTKWRTAGCYGCG	MEME-3	AAEL009186	651	665	-	-0.977011	4.11e-05	0.558	GGCTTTATTGTCGCG
TGCTKWRTAGCYGCG	MEME-3	AAEL001485	1972	1986	+	-0.977011	4.11e-05	0.558	TGCCTTGCAGTTGCG
TGCTKWRTAGCYGCG	MEME-3	AAEL000064	1454	1468	-	-1.13793	4.24e-05	0.571	TGCTTTATCATTGCA
TGCTKWRTAGCYGCG	MEME-3	AAEL009596	1403	1417	+	-1.17241	4.28e-05	0.571	AACTTTGTAACCGCG
TGCTKWRTAGCYGCG	MEME-3	AAEL000477	319	333	-	-1.2069	4.31e-05	0.571	TGTTGAATCACTGCG
TGCTKWRTAGCYGCG	MEME-3	AAEL011070	1967	1981	+	-1.22989	4.33e-05	0.571	TTCTGAATAACCGGG
TGCTKWRTAGCYGCG	MEME-3	AAEL029029	816	830	-	-1.27586	4.39e-05	0.571	TCCTTTTTAACTGCG
TGCTKWRTAGCYGCG	MEME-3	AAEL027985	314	328	+	-1.29885	4.4e-05	0.571	TGCTGGGTACCAGGG
TGCTKWRTAGCYGCG	MEME-3	AAEL017262	1745	1759	+	-1.33333	4.44e-05	0.571	CGCTTGGGAGCAGTA
TGCTKWRTAGCYGCG	MEME-3	AAEL002343	664	678	-	-1.34483	4.45e-05	0.571	TGCTGGACAGGAGCG
TGCTKWRTAGCYGCG	MEME-3	AAEL012344	1265	1279	-	-1.36782	4.47e-05	0.571	TGCTGTGTAGTTCGG
TGCTKWRTAGCYGCG	MEME-3	AAEL004013	1287	1301	-	-1.37931	4.48e-05	0.571	TGCTGTATCTTTGCG
TGCTKWRTAGCYGCG	MEME-3	AAEL027585	207	221	+	-1.54023	4.67e-05	0.591	TGCATAATAGTCACG
TGCTKWRTAGCYGCG	MEME-3	AAEL019673	254	268	-	-1.64368	4.77e-05	0.597	TGCTTTTTTGCTGTA
TGCTKWRTAGCYGCG	MEME-3	Or76	1172	1186	-	-1.64368	4.77e-05	0.597	TGCTTTTTTGCTGTA
TGCTKWRTAGCYGCG	MEME-3	AAEL006643	1147	1161	+	-1.73563	4.87e-05	0.606	CGCTGATCAGCAGCG
TGCTKWRTAGCYGCG	MEME-3	AAEL001485	1435	1449	+	-1.77011	4.91e-05	0.608	TGCTGAATAACTTCT
TGCTKWRTAGCYGCG	MEME-3	AAEL001261	103	117	+	-1.90805	5.05e-05	0.61	TTCTTTGTATTCGCG
TGCTKWRTAGCYGCG	MEME-3	AAEL020020	177	191	-	-1.90805	5.05e-05	0.61	GGCTGGTTAGCCGTA
TGCTKWRTAGCYGCG	MEME-3	AAEL020524	359	373	+	-1.90805	5.05e-05	0.61	GGCTGGTTAGCCGTA
TGCTKWRTAGCYGCG	MEME-3	AAEL017262	554	568	+	-1.90805	5.05e-05	0.61	GGCTGGTTAGCCGTA
TGCTKWRTAGCYGCG	MEME-3	AAEL013910	1546	1560	-	-1.94253	5.1e-05	0.61	TGTTTTGTAACCTCG
TGCTKWRTAGCYGCG	MEME-3	AAEL013032	1685	1699	+	-1.94253	5.1e-05	0.61	CTCAGAATAGCTGTG
TGCTKWRTAGCYGCG	MEME-3	AAEL005731	554	568	-	-2.01149	5.2e-05	0.615	TGCTCTATCGCAGTG
TGCTKWRTAGCYGCG	MEME-3	AAEL003345	408	422	+	-2.08046	5.26e-05	0.615	TGCATGGTGACCGCG
TGCTKWRTAGCYGCG	MEME-3	AAEL020416	1388	1402	+	-2.08046	5.26e-05	0.615	GGCTTTATAAGTGCG
TGCTKWRTAGCYGCG	MEME-3	AAEL026333	1514	1528	-	-2.08046	5.26e-05	0.615	GGCTTTATAAGTGCG
TGCTKWRTAGCYGCG	MEME-3	AAEL027829	733	747	-	-2.1954	5.42e-05	0.63	TGCTTTATAATAGCC
TGCTKWRTAGCYGCG	MEME-3	AAEL007226	334	348	+	-2.29885	5.54e-05	0.64	CACTGTATAACAGTG
TGCTKWRTAGCYGCG	MEME-3	AAEL011408	1713	1727	-	-2.34483	5.6e-05	0.644	TGATTTGTATTTGCG
TGCTKWRTAGCYGCG	MEME-3	AAEL013535	428	442	-	-2.41379	5.67e-05	0.648	TGCTGGGAAAATGCG
TGCTKWRTAGCYGCG	MEME-3	AAEL011520	204	218	+	-2.47126	5.75e-05	0.65	GACTTAGTAGCTGTA
TGCTKWRTAGCYGCG	MEME-3	AAEL011593	412	426	-	-2.47126	5.75e-05	0.65	TTCCGTGTAGCAGTG
TGCTKWRTAGCYGCG	MEME-3	AAEL002413	1569	1583	+	-2.55172	5.85e-05	0.657	TGCGTTACAGCTGTA
TGCTKWRTAGCYGCG	MEME-3	AAEL006830	1020	1034	+	-2.6092	5.91e-05	0.657	TGAGTAATAGCCGTA
TGCTKWRTAGCYGCG	MEME-3	AAEL014772	967	981	-	-2.64368	5.96e-05	0.657	TGTTGTGTAGATGTA
TGCTKWRTAGCYGCG	MEME-3	AAEL006585	450	464	+	-2.67816	6e-05	0.657	TTATTAATAACTGCG
TGCTKWRTAGCYGCG	MEME-3	AAEL001261	651	665	+	-2.67816	6e-05	0.657	TGTTGTGTAGCTCTA
TGCTKWRTAGCYGCG	MEME-3	AAEL003467	1170	1184	-	-2.67816	6e-05	0.657	ATCTTTGTAGCTGTA
TGCTKWRTAGCYGCG	MEME-3	AAEL012060	73	87	-	-2.73563	6.07e-05	0.657	TGCTGATCAACTGTG
TGCTKWRTAGCYGCG	MEME-3	AAEL003413	1469	1483	+	-2.73563	6.07e-05	0.657	TGCTGATCAACTGTG
TGCTKWRTAGCYGCG	MEME-3	AAEL014772	697	711	-	-2.74713	6.1e-05	0.657	TGCTTGGTTTTCGCG
TGCTKWRTAGCYGCG	MEME-3	AAEL026764	293	307	-	-2.77011	6.12e-05	0.657	GGCTTAAGAGCAGTG
TGCTKWRTAGCYGCG	MEME-3	AAEL028188	605	619	+	-2.83908	6.2e-05	0.662	GGCTGTGGAACCGTG
TGCTKWRTAGCYGCG	MEME-3	AAEL013904	716	730	-	-2.88506	6.27e-05	0.666	CGGTTTGTGGCCGCA
TGCTKWRTAGCYGCG	MEME-3	AAEL006161	207	221	-	-2.94253	6.34e-05	0.669	GGCTTAATAGGTGTA
TGCTKWRTAGCYGCG	MEME-3	AAEL021447	1877	1891	-	-2.95402	6.35e-05	0.669	TGCTGGATGGTTTCG
TGCTKWRTAGCYGCG	MEME-3	AAEL020007	1843	1857	+	-3	6.42e-05	0.672	TGCTTAGTTACGGTG
TGCTKWRTAGCYGCG	MEME-3	AAEL027492	394	408	-	-3.04598	6.49e-05	0.672	CGCTTGGTAGCGATG
TGCTKWRTAGCYGCG	MEME-3	AAEL005006	1677	1691	-	-3.04598	6.49e-05	0.672	TGTTTAATGGCTGTA
TGCTKWRTAGCYGCG	MEME-3	AAEL024421	1801	1815	+	-3.13793	6.58e-05	0.679	TGCTGTGCAGCAGAA
TGCTKWRTAGCYGCG	MEME-3	AAEL002585	185	199	-	-3.16092	6.61e-05	0.679	CGCTGAGTAGCAGGC
TGCTKWRTAGCYGCG	MEME-3	AAEL009948	1588	1602	+	-3.24138	6.74e-05	0.688	TGCTTAGCTGCAGCA
TGCTKWRTAGCYGCG	MEME-3	AAEL019722	348	362	+	-3.41379	6.97e-05	0.701	CAGTTAATAGCTGTG
TGCTKWRTAGCYGCG	MEME-3	AAEL022520	1282	1296	+	-3.41379	6.97e-05	0.701	TACTTTGTAGATGTA
TGCTKWRTAGCYGCG	MEME-3	AAEL007989	852	866	+	-3.43678	7e-05	0.701	TGCTGAATAGGATTG
TGCTKWRTAGCYGCG	MEME-3	AAEL005373	1490	1504	+	-3.43678	7e-05	0.701	TTCTGAATAGTGGTG
TGCTKWRTAGCYGCG	MEME-3	AAEL005575	1477	1491	+	-3.51724	7.11e-05	0.71	CACTGAATAGATGCA
TGCTKWRTAGCYGCG	MEME-3	AAEL029014	1737	1751	+	-3.62069	7.26e-05	0.721	CGCTTAACAGCTTCA
TGCTKWRTAGCYGCG	MEME-3	AAEL010529	923	937	-	-3.64368	7.31e-05	0.722	TGCGGAATGGTTGTG
TGCTKWRTAGCYGCG	MEME-3	AAEL009359	848	862	+	-3.67816	7.35e-05	0.723	GGCTTTATAGCAATG
TGCTKWRTAGCYGCG	MEME-3	AAEL013904	470	484	+	-3.71264	7.41e-05	0.726	CGGTGTGTAGTGGCG
TGCTKWRTAGCYGCG	MEME-3	AAEL002740	1388	1402	+	-3.81609	7.58e-05	0.739	CGGATTGTAGCAGCG
TGCTKWRTAGCYGCG	MEME-3	AAEL001015	1310	1324	-	-3.88506	7.7e-05	0.745	TGCTGTATTGCAACA
TGCTKWRTAGCYGCG	MEME-3	AAEL008751	1180	1194	+	-3.90805	7.74e-05	0.745	CGCTTGATCACAGTG
TGCTKWRTAGCYGCG	MEME-3	AAEL020545	304	318	+	-3.93103	7.78e-05	0.745	TGCTCTCCAGCTGCG
TGCTKWRTAGCYGCG	MEME-3	AAEL003865	1876	1890	+	-3.95402	7.82e-05	0.745	TGTTTGATATTCGCG
TGCTKWRTAGCYGCG	MEME-3	AAEL020112	768	782	+	-3.98851	7.88e-05	0.745	TGCTCATTAGCCACG
TGCTKWRTAGCYGCG	MEME-3	AAEL020574	288	302	-	-4.04598	7.97e-05	0.745	CACTGAATAGCAACG
TGCTKWRTAGCYGCG	MEME-3	AAEL024631	473	487	-	-4.04598	7.97e-05	0.745	TCCTGTGTGGTTGTG
TGCTKWRTAGCYGCG	MEME-3	AAEL013535	1491	1505	-	-4.04598	7.97e-05	0.745	TGCTTCGTAGTCCCA
TGCTKWRTAGCYGCG	MEME-3	AAEL005474	77	91	+	-4.08046	8.03e-05	0.745	TGATTCATAACTGTG
TGCTKWRTAGCYGCG	MEME-3	AAEL014772	1061	1075	+	-4.08046	8.03e-05	0.745	TGATTCATAACTGTG
TGCTKWRTAGCYGCG	MEME-3	AAEL014772	1094	1108	-	-4.08046	8.03e-05	0.745	TGATTCATAACTGTG
TGCTKWRTAGCYGCG	MEME-3	AAEL017539	729	743	+	-4.11494	8.1e-05	0.745	CACTGGGTAGCCGAA
TGCTKWRTAGCYGCG	MEME-3	AAEL017023	899	913	+	-4.11494	8.1e-05	0.745	TCCTGTCTAACCGCA
TGCTKWRTAGCYGCG	MEME-3	AAEL004509	1482	1496	+	-4.18391	8.2e-05	0.751	AGTTGATTAGCCGCG
TGCTKWRTAGCYGCG	MEME-3	AAEL001517	1933	1947	+	-4.25287	8.32e-05	0.753	TGCAGTGCAGTTGCA
TGCTKWRTAGCYGCG	MEME-3	AAEL027236	1907	1921	+	-4.27586	8.35e-05	0.753	CGGTGTGTAATTGCA
TGCTKWRTAGCYGCG	MEME-3	AAEL001485	82	96	-	-4.28736	8.4e-05	0.753	TGCTTGATAACTTCC
TGCTKWRTAGCYGCG	MEME-3	AAEL017262	714	728	-	-4.28736	8.4e-05	0.753	CGCATTTTAGTTGCG
TGCTKWRTAGCYGCG	MEME-3	AAEL010975	812	826	-	-4.28736	8.4e-05	0.753	TGCTTGATAACTTCC
TGCTKWRTAGCYGCG	MEME-3	AAEL006890	1730	1744	-	-4.32184	8.46e-05	0.753	CGATTAATAGCTACA
TGCTKWRTAGCYGCG	MEME-3	AAEL009991	618	632	-	-4.34483	8.52e-05	0.753	TGCTGAACAACTTTG
TGCTKWRTAGCYGCG	MEME-3	AAEL027957	715	729	-	-4.34483	8.52e-05	0.753	TTCGGAATAGTTGTG
TGCTKWRTAGCYGCG	MEME-3	AAEL011771	1971	1985	+	-4.35632	8.54e-05	0.753	TGCTTGAAAGCCATA
TGCTKWRTAGCYGCG	MEME-3	AAEL010529	392	406	+	-4.3908	8.6e-05	0.754	TGGATCGTAGCCGCG
TGCTKWRTAGCYGCG	MEME-3	AAEL012712	1493	1507	+	-4.41379	8.66e-05	0.757	TGCTTATCAGTTGCA
TGCTKWRTAGCYGCG	MEME-3	AAEL013515	382	396	+	-4.48276	8.79e-05	0.759	TGCTGGTTACCAGCA
TGCTKWRTAGCYGCG	MEME-3	AAEL003345	1834	1848	-	-4.48276	8.79e-05	0.759	GGCTGATTAGCTGCT
TGCTKWRTAGCYGCG	MEME-3	AAEL020574	1340	1354	-	-4.51724	8.85e-05	0.759	TGCTGTGCAGTCTCA
TGCTKWRTAGCYGCG	MEME-3	AAEL005792	826	840	-	-4.52874	8.86e-05	0.759	CTTTTTATAGCTGCA
TGCTKWRTAGCYGCG	MEME-3	AAEL002361	189	203	+	-4.54023	8.89e-05	0.759	TGCTGGGTAACGGTT
TGCTKWRTAGCYGCG	MEME-3	AAEL012538	1003	1017	+	-4.55172	8.96e-05	0.759	TGGTGTAAAACTGTG
TGCTKWRTAGCYGCG	MEME-3	AAEL014734	1702	1716	+	-4.55172	8.96e-05	0.759	TCCTGTAGAACTGTG
TGCTKWRTAGCYGCG	MEME-3	AAEL006817	1763	1777	+	-4.56322	8.97e-05	0.759	CGCTGGAAAGGTGCA
TGCTKWRTAGCYGCG	MEME-3	AAEL004805	138	152	-	-4.58621	9.01e-05	0.76	TGCTTGTCAGCAGCA
TGCTKWRTAGCYGCG	MEME-3	AAEL004146	45	59	-	-4.62069	9.12e-05	0.765	TGCTTTCAAACTGCA
TGCTKWRTAGCYGCG	MEME-3	AAEL008070	550	564	-	-4.65517	9.18e-05	0.768	TGCATCATAGCCGGG
TGCTKWRTAGCYGCG	MEME-3	AAEL006017	30	44	+	-4.71264	9.31e-05	0.773	TGGTGGGTAGCAATG
TGCTKWRTAGCYGCG	MEME-3	AAEL002005	1012	1026	-	-4.72414	9.32e-05	0.773	GGCTTGATAGCTTTA
TGCTKWRTAGCYGCG	MEME-3	AAEL019906	1415	1429	+	-4.77011	9.43e-05	0.779	TGATGAGTAGTCGAA
TGCTKWRTAGCYGCG	MEME-3	AAEL015402	1237	1251	-	-4.81609	9.58e-05	0.779	TACTGAACAGTCGCA
TGCTKWRTAGCYGCG	MEME-3	AAEL008404	1546	1560	-	-4.81609	9.58e-05	0.779	TTCTGAATCACCGCA
TGCTKWRTAGCYGCG	MEME-3	AAEL012577	1003	1017	+	-4.82759	9.6e-05	0.779	TGGACAGTAGCTGCG
TGCTKWRTAGCYGCG	MEME-3	AAEL021367	1224	1238	-	-4.83908	9.61e-05	0.779	AGCTGTATAATAGCA
TGCTKWRTAGCYGCG	MEME-3	AAEL011867	1243	1257	-	-4.83908	9.61e-05	0.779	TGCTTAGTGACCGAA
TGCTKWRTAGCYGCG	MEME-3	AAEL003508	237	251	-	-4.88506	9.73e-05	0.78	TGTTGAGTAGCGTCG
TGCTKWRTAGCYGCG	MEME-3	AAEL003865	985	999	-	-4.89655	9.75e-05	0.78	TACTTCAGAGCCGCG
TGCTKWRTAGCYGCG	MEME-3	AAEL012864	14	28	-	-4.91954	9.81e-05	0.78	TGCTGTGTCAGTGCA
TGCTKWRTAGCYGCG	MEME-3	AAEL012060	1735	1749	-	-4.91954	9.81e-05	0.78	CGCTTTGCAAGCGCG
TGCTKWRTAGCYGCG	MEME-3	AAEL027492	786	800	+	-4.95402	9.88e-05	0.78	CGCTTTTTATTTGCG
TGCTKWRTAGCYGCG	MEME-3	AAEL013936	1522	1536	+	-4.95402	9.88e-05	0.78	TGCTGTGGAACTACA
TGCTKWRTAGCYGCG	MEME-3	AAEL003208	288	302	-	-4.97701	9.92e-05	0.78	TGTTTTATAATTGTA
TGCTKWRTAGCYGCG	MEME-3	AAEL026828	980	994	-	-4.97701	9.92e-05	0.78	AGCTTTGTAGTCGAA
TGCTKWRTAGCYGCG	MEME-3	AAEL001986	939	953	+	-5	9.97e-05	0.781	TGCTGAGAAGTAGAG
# FIMO (Find Individual Motif Occurrences): Version 5.5.7 compiled on Aug 29 2024 at 17:50:14
# The format of this file is described at https://meme-suite.org/meme/doc/fimo-output-format.html#tsv_results.
# fimo --verbosity 1 --oc fimo_out_5 --bgfile ./background --motif TGCTKWRTAGCYGCG meme_out/meme.xml Ir8a_UP_upstream.fasta
