## Supplementary XSTREME Motif Analysis for "The co-receptors *Orco* and *Ir8a* are required for coordinated expression of chemosensory genes in the antennae of the yellow fever mosquito, *Aedes aegypti*": fimo.tsv

motif_id	motif_alt_id	sequence_name	start	stop	strand	score	p-value	q-value	matched_sequence
4-CTCTATGCCCTG	STREME-4	AAEL003299	250	261	-	23.2299	2.58e-08	0.00287	CTCTATGCCCTG
4-CTCTATGCCCTG	STREME-4	AAEL017144	266	277	+	23.2299	2.58e-08	0.00287	CTCTATGCCCTG
4-CTCTATGCCCTG	STREME-4	AAEL027850	394	405	-	23.2299	2.58e-08	0.00287	CTCTATGCCCTG
4-CTCTATGCCCTG	STREME-4	AAEL010640	446	457	-	23.2299	2.58e-08	0.00287	CTCTATGCCCTG
4-CTCTATGCCCTG	STREME-4	AAEL007796	543	554	-	23.2299	2.58e-08	0.00287	CTCTATGCCCTG
4-CTCTATGCCCTG	STREME-4	AAEL029025	596	607	+	23.2299	2.58e-08	0.00287	CTCTATGCCCTG
4-CTCTATGCCCTG	STREME-4	AAEL024451	783	794	-	23.2299	2.58e-08	0.00287	CTCTATGCCCTG
4-CTCTATGCCCTG	STREME-4	AAEL007391	1017	1028	+	23.2299	2.58e-08	0.00287	CTCTATGCCCTG
4-CTCTATGCCCTG	STREME-4	AAEL024591	1034	1045	+	23.2299	2.58e-08	0.00287	CTCTATGCCCTG
4-CTCTATGCCCTG	STREME-4	AAEL020083	1027	1038	-	23.2299	2.58e-08	0.00287	CTCTATGCCCTG
4-CTCTATGCCCTG	STREME-4	AAEL008936	1091	1102	-	23.2299	2.58e-08	0.00287	CTCTATGCCCTG
4-CTCTATGCCCTG	STREME-4	AAEL003299	1264	1275	+	23.2299	2.58e-08	0.00287	CTCTATGCCCTG
4-CTCTATGCCCTG	STREME-4	AAEL003091	1278	1289	+	23.2299	2.58e-08	0.00287	CTCTATGCCCTG
4-CTCTATGCCCTG	STREME-4	AAEL015424	1281	1292	-	23.2299	2.58e-08	0.00287	CTCTATGCCCTG
4-CTCTATGCCCTG	STREME-4	AAEL000044	1405	1416	-	23.2299	2.58e-08	0.00287	CTCTATGCCCTG
4-CTCTATGCCCTG	STREME-4	AAEL020156	1466	1477	+	23.2299	2.58e-08	0.00287	CTCTATGCCCTG
4-CTCTATGCCCTG	STREME-4	AAEL004343	1525	1536	-	23.2299	2.58e-08	0.00287	CTCTATGCCCTG
4-CTCTATGCCCTG	STREME-4	AAEL002288	1733	1744	+	23.2299	2.58e-08	0.00287	CTCTATGCCCTG
4-CTCTATGCCCTG	STREME-4	AAEL006585	1729	1740	-	23.2299	2.58e-08	0.00287	CTCTATGCCCTG
4-CTCTATGCCCTG	STREME-4	AAEL007778	184	195	+	22.1839	5.15e-08	0.00331	CTCTATGCCCAG
4-CTCTATGCCCTG	STREME-4	AAEL019574	257	268	+	22.1839	5.15e-08	0.00331	CTCTATGCCCAG
4-CTCTATGCCCTG	STREME-4	AAEL019722	273	284	-	22.1839	5.15e-08	0.00331	CTCTATGCCCAG
4-CTCTATGCCCTG	STREME-4	AAEL016999	287	298	+	22.1839	5.15e-08	0.00331	CTCTATGCCCAG
4-CTCTATGCCCTG	STREME-4	AAEL001986	654	665	-	22.1839	5.15e-08	0.00331	CTCTATGCCCAG
4-CTCTATGCCCTG	STREME-4	AAEL004342	689	700	+	22.1839	5.15e-08	0.00331	CTCTATGCCCAG
4-CTCTATGCCCTG	STREME-4	AAEL026605	815	826	-	22.1839	5.15e-08	0.00331	CTCTATGCCCAG
4-CTCTATGCCCTG	STREME-4	AAEL002726	1059	1070	+	22.1839	5.15e-08	0.00331	CTCTATGCCCAG
4-CTCTATGCCCTG	STREME-4	AAEL024421	1111	1122	+	22.1839	5.15e-08	0.00331	CTCTATGCCCAG
4-CTCTATGCCCTG	STREME-4	AAEL009596	1314	1325	+	22.1839	5.15e-08	0.00331	CTCTATGCCCAG
4-CTCTATGCCCTG	STREME-4	AAEL021861	1398	1409	+	22.1839	5.15e-08	0.00331	CTCTATGCCCAG
4-CTCTATGCCCTG	STREME-4	AAEL007010	1401	1412	+	22.1839	5.15e-08	0.00331	CTCTATGCCCAG
4-CTCTATGCCCTG	STREME-4	AAEL006705	1409	1420	+	22.1839	5.15e-08	0.00331	CTCTATGCCCAG
4-CTCTATGCCCTG	STREME-4	AAEL016999	1541	1552	+	22.1839	5.15e-08	0.00331	CTCTATGCCCAG
4-CTCTATGCCCTG	STREME-4	AAEL021114	952	963	-	19.3563	2.18e-07	0.0136	CTTTATGCCCTG
4-CTCTATGCCCTG	STREME-4	AAEL000006	367	378	-	18.4598	3.6e-07	0.0218	CTCTATGCCATG
4-CTCTATGCCCTG	STREME-4	AAEL023125	677	688	+	18.3103	4.53e-07	0.026	CTTTATGCCCAG
4-CTCTATGCCCTG	STREME-4	AAEL009722	1365	1376	+	18.3103	4.53e-07	0.026	CTTTATGCCCAG
4-CTCTATGCCCTG	STREME-4	AAEL008452	635	646	-	18.0345	4.85e-07	0.0263	CCCTATGCCCAG
4-CTCTATGCCCTG	STREME-4	AAEL001050	1557	1568	-	18.0345	4.85e-07	0.0263	CCCTATGCCCAG
4-CTCTATGCCCTG	STREME-4	AAEL002413	902	913	+	17.6782	5.94e-07	0.0315	CTCTATGCTCTG
4-CTCTATGCCCTG	STREME-4	AAEL013990	1443	1454	-	17.6552	6.62e-07	0.0342	CTCTATGTCCTG
4-CTCTATGCCCTG	STREME-4	AAEL001498	875	886	-	17.4253	7.39e-07	0.0373	CTCTATGCCGTG
4-CTCTATGCCCTG	STREME-4	AAEL004013	1747	1758	-	17.3793	8.32e-07	0.0377	CTCAATGCCCTG
4-CTCTATGCCCTG	STREME-4	AAEL008485	534	545	-	17.1609	9.26e-07	0.0377	CTCTATCCCCTT
4-CTCTATGCCCTG	STREME-4	AAEL000101	632	643	-	17.1609	9.26e-07	0.0377	CTCTATCCCCTT
4-CTCTATGCCCTG	STREME-4	AAEL009513	733	744	+	17.1609	9.26e-07	0.0377	CTCTATCCCCTT
4-CTCTATGCCCTG	STREME-4	AAEL008211	797	808	-	17.1609	9.26e-07	0.0377	CTCTATCCCCTT
4-CTCTATGCCCTG	STREME-4	AAEL000037	835	846	-	17.1609	9.26e-07	0.0377	CTCTATCCCCTT
4-CTCTATGCCCTG	STREME-4	AAEL005026	885	896	+	17.1609	9.26e-07	0.0377	CTCTATCCCCTT
4-CTCTATGCCCTG	STREME-4	AAEL005668	1177	1188	+	17.1609	9.26e-07	0.0377	CTCTATCCCCTT
4-CTCTATGCCCTG	STREME-4	AAEL008378	1517	1528	+	17.1609	9.26e-07	0.0377	CTCTATCCCCTT
4-CTCTATGCCCTG	STREME-4	AAEL028144	1618	1629	+	17.1609	9.26e-07	0.0377	CTCTATCCCCTT
4-CTCTATGCCCTG	STREME-4	AAEL008532	1414	1425	+	17.1034	9.42e-07	0.0377	CTCTAGGCCCAG
4-CTCTATGCCCTG	STREME-4	AAEL000316	1586	1597	+	16.8276	1.06e-06	0.041	CTCTATACCCTG
4-CTCTATGCCCTG	STREME-4	AAEL014938	722	733	+	16.7701	1.08e-06	0.041	CTTTATGCCCGG
4-CTCTATGCCCTG	STREME-4	AAEL019673	929	940	+	16.7701	1.08e-06	0.041	CTTTATGCCCGG
4-CTCTATGCCCTG	STREME-4	AAEL013413	1552	1563	+	16.6322	1.17e-06	0.0434	CTCTATGCTCAG
4-CTCTATGCCCTG	STREME-4	AAEL012538	1257	1268	-	16.6092	1.23e-06	0.0444	CTCTATGTCCAG
4-CTCTATGCCCTG	STREME-4	AAEL012899	309	320	+	16.5402	1.28e-06	0.0444	CTCTAAGCCCTT
4-CTCTATGCCCTG	STREME-4	AAEL021929	689	700	-	16.5402	1.28e-06	0.0444	CTCTAAGCCCTT
4-CTCTATGCCCTG	STREME-4	AAEL003722	1122	1133	+	16.5402	1.28e-06	0.0444	CTCTAAGCCCTT
4-CTCTATGCCCTG	STREME-4	AAEL021447	1151	1162	-	16.4368	1.38e-06	0.0472	CTCTTTGCCCAG
4-CTCTATGCCCTG	STREME-4	AAEL009323	914	925	+	16.2874	1.47e-06	0.0496	CTCTCAGCCCTG
4-CTCTATGCCCTG	STREME-4	AAEL017539	1038	1049	-	15.9425	1.71e-06	0.0567	CTCTATGCCCAA
4-CTCTATGCCCTG	STREME-4	AAEL011200	1660	1671	-	15.8161	1.78e-06	0.0582	CACTATGCCCGG
4-CTCTATGCCCTG	STREME-4	AAEL019834	1452	1463	+	15.5287	1.99e-06	0.0639	CACTATGCCCTT
4-CTCTATGCCCTG	STREME-4	AAEL011366	488	499	+	15.3333	2.12e-06	0.0653	CTCTCTGCCATG
4-CTCTATGCCCTG	STREME-4	AAEL020865	1332	1343	-	15.3333	2.12e-06	0.0653	CTCTCTGCCATG
4-CTCTATGCCCTG	STREME-4	AAEL022520	1473	1484	+	15.3333	2.12e-06	0.0653	CTCTCTGCCATG
4-CTCTATGCCCTG	STREME-4	AAEL007991	426	437	-	15.2184	2.26e-06	0.0686	CTATATGCCCGG
4-CTCTATGCCCTG	STREME-4	AAEL013798	1190	1201	-	15.1839	2.34e-06	0.0699	CTTTCTGCCCAG
4-CTCTATGCCCTG	STREME-4	AAEL011532	127	138	-	14.8046	2.74e-06	0.0806	CTCTATGCTCTT
4-CTCTATGCCCTG	STREME-4	AAEL019834	1148	1159	-	14.6437	2.91e-06	0.0844	CTCTCTGCCCGT
4-CTCTATGCCCTG	STREME-4	AAEL002997	1507	1518	-	14.5172	3.37e-06	0.0965	CTCTATGCGCTT
4-CTCTATGCCCTG	STREME-4	AAEL026128	72	83	+	14.4828	3.54e-06	0.1	CACTATGCCCAT
4-CTCTATGCCCTG	STREME-4	AAEL003865	418	429	-	13.9885	4.14e-06	0.115	CTATAAGCCCTG
4-CTCTATGCCCTG	STREME-4	AAEL011167	376	387	-	13.8046	4.57e-06	0.126	CTTTATGCTCTG
4-CTCTATGCCCTG	STREME-4	AAEL002404	704	715	-	13.7816	4.72e-06	0.128	CTTTATGCCCTC
4-CTCTATGCCCTG	STREME-4	AAEL010856	1559	1570	-	13.3563	6.14e-06	0.165	CTTTCTGCCCTT
4-CTCTATGCCCTG	STREME-4	Or42	672	683	+	13.0115	6.85e-06	0.181	CCCTATCCCCTT
4-CTCTATGCCCTG	STREME-4	AAEL013271	26	37	+	12.954	7.13e-06	0.187	CTTTATACCCTG
4-CTCTATGCCCTG	STREME-4	AAEL003116	1616	1627	-	12.908	7.33e-06	0.187	CTCTATGCTATG
4-CTCTATGCCCTG	STREME-4	AAEL005412	1664	1675	-	12.908	7.33e-06	0.187	CTCTATACCCAT
4-CTCTATGCCCTG	STREME-4	AAEL021861	96	107	+	12.7816	7.97e-06	0.201	TTCTATGCCCTG
4-CTCTATGCCCTG	STREME-4	AAEL000342	1799	1810	+	12.4598	9.28e-06	0.231	CTCTCTGCCATT
4-CTCTATGCCCTG	STREME-4	AAEL007991	1828	1839	+	12.3103	9.75e-06	0.24	CTTTCTGCCCAT
4-CTCTATGCCCTG	STREME-4	AAEL016999	828	839	+	12.0805	1.06e-05	0.259	CACTCTCCCCTG
4-CTCTATGCCCTG	STREME-4	AAEL007226	494	505	+	12	1.11e-05	0.267	CTATATGCCGTG
4-CTCTATGCCCTG	STREME-4	AAEL014493	914	925	+	11.9885	1.12e-05	0.267	CTATATGCCAAG
4-CTCTATGCCCTG	STREME-4	AAEL003216	1734	1745	-	11.9425	1.15e-05	0.27	CTCTCTGCCCGC
4-CTCTATGCCCTG	STREME-4	AAEL021602	762	773	+	11.908	1.18e-05	0.275	CTTTATACCCAG
4-CTCTATGCCCTG	STREME-4	AAEL003803	34	45	+	11.8736	1.19e-05	0.275	CTCTATGCTGTG
4-CTCTATGCCCTG	STREME-4	AAEL023923	766	777	-	11.6782	1.33e-05	0.293	CTCTCTGCTCTT
4-CTCTATGCCCTG	STREME-4	AAEL015450	1307	1318	-	11.6782	1.33e-05	0.293	CTCTCTGCTCTT
4-CTCTATGCCCTG	STREME-4	AAEL011455	1403	1414	-	11.6782	1.33e-05	0.293	CTCTCTGCTCTT
4-CTCTATGCCCTG	STREME-4	AAEL000099	1421	1432	-	11.6782	1.33e-05	0.293	CTCTCTGCTCTT
4-CTCTATGCCCTG	STREME-4	AAEL000044	1274	1285	+	11.6322	1.35e-05	0.296	CCCTATACCCAG
4-CTCTATGCCCTG	STREME-4	AAEL019906	762	773	-	11.5862	1.38e-05	0.299	CTCTATCTCCTT
4-CTCTATGCCCTG	STREME-4	AAEL001586	760	771	+	11.5287	1.41e-05	0.302	CTCTAGGTCCAG
4-CTCTATGCCCTG	STREME-4	AAEL008511	1708	1719	-	11.3793	1.5e-05	0.316	CTCACTGCCCTT
4-CTCTATGCCCTG	STREME-4	AAEL008045	109	120	-	11.3678	1.5e-05	0.316	CTTTCAGCCCAG
4-CTCTATGCCCTG	STREME-4	AAEL019607	587	598	+	11.2529	1.59e-05	0.33	CTCTATATCCTG
4-CTCTATGCCCTG	STREME-4	AAEL007016	137	148	-	11.1379	1.64e-05	0.339	CTCAATGCCCTA
4-CTCTATGCCCTG	STREME-4	AAEL002276	429	440	+	11.046	1.69e-05	0.346	CACTATGCCAGG
4-CTCTATGCCCTG	STREME-4	AAEL027336	502	513	+	10.8046	1.85e-05	0.373	CTCTATGCCGAC
4-CTCTATGCCCTG	STREME-4	AAEL019745	14	25	+	10.7586	1.9e-05	0.377	CACTATGCCATT
4-CTCTATGCCCTG	STREME-4	AAEL019600	1108	1119	+	10.7356	1.92e-05	0.377	CTTTTTGCCCTT
4-CTCTATGCCCTG	STREME-4	AAEL023858	1302	1313	-	10.7126	1.94e-05	0.377	CTCTCAGCCCTC
4-CTCTATGCCCTG	STREME-4	AAEL005429	1502	1513	+	10.7126	1.94e-05	0.377	CTCTCAGCCCTC
4-CTCTATGCCCTG	STREME-4	AAEL008701	1848	1859	-	10.6782	1.97e-05	0.381	CTTTATGCCGTT
4-CTCTATGCCCTG	STREME-4	AAEL011200	471	482	-	10.6092	2.06e-05	0.394	CTCTCTGTCCAT
4-CTCTATGCCCTG	STREME-4	AAEL012578	1383	1394	+	10.4483	2.16e-05	0.407	CACTAGGCCCTT
4-CTCTATGCCCTG	STREME-4	AAEL003116	1037	1048	+	10.4368	2.17e-05	0.407	CCTTATGCCATG
4-CTCTATGCCCTG	STREME-4	AAEL002566	827	838	+	10.3333	2.3e-05	0.427	CTCACTGCCCAT
4-CTCTATGCCCTG	STREME-4	AAEL002413	146	157	+	10.3103	2.32e-05	0.428	CTCCATCCCCTG
4-CTCTATGCCCTG	STREME-4	Gr1	1087	1098	-	10.2874	2.34e-05	0.428	CTCTCTCTCCAG
4-CTCTATGCCCTG	STREME-4	AAEL024012	908	919	-	10.1379	2.44e-05	0.442	CTCTAAACCCTT
4-CTCTATGCCCTG	STREME-4	AAEL014832	487	498	+	10.0805	2.49e-05	0.448	CTTTAAGCCCGT
4-CTCTATGCCCTG	STREME-4	AAEL004335	1071	1082	+	10.0345	2.53e-05	0.451	CTCTTTACCCAG
4-CTCTATGCCCTG	STREME-4	AAEL005412	1785	1796	-	9.87356	2.7e-05	0.476	CTCTCTGCCAGT
4-CTCTATGCCCTG	STREME-4	AAEL000006	463	474	+	9.8046	2.76e-05	0.483	CTCTATCCCAGT
4-CTCTATGCCCTG	STREME-4	AAEL013757	1032	1043	-	9.73563	2.85e-05	0.495	CTTTACGCCCTG
4-CTCTATGCCCTG	STREME-4	AAEL020865	37	48	+	9.68966	2.96e-05	0.505	CTTTTTGCCCAT
4-CTCTATGCCCTG	STREME-4	AAEL023353	109	120	+	9.68966	2.96e-05	0.505	CTTTTTGCCCAT
4-CTCTATGCCCTG	STREME-4	AAEL019607	1459	1470	-	9.63218	3.05e-05	0.518	CTTTCTGCTCAG
4-CTCTATGCCCTG	STREME-4	AAEL007592	1789	1800	+	9.58621	3.11e-05	0.52	CTTAATGCCCAT
4-CTCTATGCCCTG	STREME-4	AAEL013983	896	907	+	9.57471	3.12e-05	0.52	CACTATGCCCGA
4-CTCTATGCCCTG	STREME-4	AAEL007991	1265	1276	+	9.51724	3.17e-05	0.523	CTCTTTCCCATG
4-CTCTATGCCCTG	STREME-4	AAEL005731	672	683	+	9.49425	3.18e-05	0.523	CACTCTCCCCGG
4-CTCTATGCCCTG	STREME-4	AAEL012764	1878	1889	-	9.3908	3.29e-05	0.536	CTCACAGCCCAG
4-CTCTATGCCCTG	STREME-4	AAEL002485	1439	1450	+	9.35632	3.35e-05	0.537	CTATATGTCCTT
4-CTCTATGCCCTG	STREME-4	AAEL024460	1485	1496	+	9.35632	3.35e-05	0.537	CTATATGTCCTT
4-CTCTATGCCCTG	STREME-4	AAEL022632	469	480	-	9.33333	3.37e-05	0.537	CCCTCTGCCCAC
4-CTCTATGCCCTG	STREME-4	AAEL007102	1006	1017	-	9.28736	3.4e-05	0.538	CTCTATGCTGGG
4-CTCTATGCCCTG	STREME-4	AAEL000213	1623	1634	-	9.26437	3.42e-05	0.538	CCCTATCTCCAG
4-CTCTATGCCCTG	STREME-4	AAEL022371	326	337	+	9.13793	3.53e-05	0.55	CTTTAAACCCTG
4-CTCTATGCCCTG	STREME-4	AAEL018003	1311	1322	-	9.09195	3.61e-05	0.554	CTCTCTGCCATA
4-CTCTATGCCCTG	STREME-4	AAEL000342	843	854	-	9.08046	3.63e-05	0.554	CTTTATTCCCTG
4-CTCTATGCCCTG	STREME-4	AAEL020334	698	709	-	9.05747	3.68e-05	0.554	CTCTTTGCTCTT
4-CTCTATGCCCTG	STREME-4	AAEL002538	912	923	+	9.05747	3.68e-05	0.554	CTGTATGCCCAT
4-CTCTATGCCCTG	STREME-4	AAEL029072	1317	1328	-	9.05747	3.68e-05	0.554	CAATATGCCCAT
4-CTCTATGCCCTG	STREME-4	AAEL010276	42	53	+	8.90805	4.04e-05	0.597	CACTATGTCCAT
4-CTCTATGCCCTG	STREME-4	AAEL024591	850	861	+	8.90805	4.04e-05	0.597	CACTATGTCCAT
4-CTCTATGCCCTG	STREME-4	AAEL006017	617	628	+	8.88506	4.05e-05	0.597	CCATATGCCATG
4-CTCTATGCCCTG	STREME-4	AAEL010276	915	926	-	8.83908	4.13e-05	0.602	CCCTCTCCCCAT
4-CTCTATGCCCTG	STREME-4	AAEL028236	1640	1651	-	8.81609	4.15e-05	0.602	CTATATACCCGG
4-CTCTATGCCCTG	STREME-4	Ir8a	1070	1081	-	8.7931	4.21e-05	0.602	CTCTTTGCCAAT
4-CTCTATGCCCTG	STREME-4	AAEL027985	324	335	-	8.78161	4.23e-05	0.602	CACTGTGCCCTG
4-CTCTATGCCCTG	STREME-4	AAEL012109	1571	1582	-	8.78161	4.23e-05	0.602	CACTAAGCCGTG
4-CTCTATGCCCTG	STREME-4	AAEL000530	348	359	+	8.71264	4.38e-05	0.615	CTCTTTCTCCTG
4-CTCTATGCCCTG	STREME-4	AAEL012060	1381	1392	-	8.71264	4.38e-05	0.615	CTCTCTGTCAAG
4-CTCTATGCCCTG	STREME-4	AAEL000165	1798	1809	+	8.68966	4.43e-05	0.619	CTTTAAGCCGAG
4-CTCTATGCCCTG	STREME-4	AAEL012538	1987	1998	+	8.67816	4.47e-05	0.619	CACTCTGCTCAG
4-CTCTATGCCCTG	STREME-4	AAEL021861	163	174	+	8.6092	4.61e-05	0.634	CACTATCCTCAG
4-CTCTATGCCCTG	STREME-4	AAEL011177	1799	1810	+	8.51724	4.73e-05	0.647	CTTTATCCCATT
4-CTCTATGCCCTG	STREME-4	AAEL012724	1873	1884	+	8.45977	4.79e-05	0.651	CTCTCTCTCCTT
4-CTCTATGCCCTG	STREME-4	AAEL025921	98	109	+	8.37931	4.93e-05	0.661	CTCTATATCCTT
4-CTCTATGCCCTG	STREME-4	AAEL023438	1942	1953	-	8.37931	4.93e-05	0.661	CACACTGCCCAG
4-CTCTATGCCCTG	STREME-4	AAEL024482	382	393	-	8.31034	5.03e-05	0.669	CTCTCTGCTCTA
4-CTCTATGCCCTG	STREME-4	AAEL026333	394	405	+	8.25287	5.08e-05	0.669	CTTTAAGCCCAA
4-CTCTATGCCCTG	STREME-4	AAEL026259	641	652	+	8.25287	5.08e-05	0.669	CTTTAAGCCCAA
4-CTCTATGCCCTG	STREME-4	AAEL005474	672	683	+	8.13793	5.32e-05	0.696	CTAAAAGCCCTG
4-CTCTATGCCCTG	STREME-4	AAEL018003	352	363	+	8.08046	5.46e-05	0.71	CTACATGCCCTG
4-CTCTATGCCCTG	STREME-4	AAEL017270	1139	1150	+	8.05747	5.53e-05	0.711	CACTATGTCATG
4-CTCTATGCCCTG	STREME-4	AAEL013556	121	132	-	8.04598	5.56e-05	0.711	CTATATGCGCAT
4-CTCTATGCCCTG	STREME-4	AAEL018308	1523	1534	+	8.04598	5.56e-05	0.711	CTCTTTCCCCTA
4-CTCTATGCCCTG	STREME-4	AAEL021410	982	993	-	8.03448	5.61e-05	0.712	CTTTTTGCCCTC
4-CTCTATGCCCTG	STREME-4	AAEL000797	1099	1110	+	8.01149	5.68e-05	0.716	CTCTTTGCTCAT
4-CTCTATGCCCTG	STREME-4	AAEL023858	1135	1146	+	8	5.71e-05	0.717	CTCTAAGTGCTG
4-CTCTATGCCCTG	STREME-4	AAEL004335	1960	1971	-	7.98851	5.77e-05	0.719	CTCTATCCCGTA
4-CTCTATGCCCTG	STREME-4	AAEL018308	665	676	+	7.95402	5.87e-05	0.728	CTTAATGCTCTG
4-CTCTATGCCCTG	STREME-4	AAEL019981	674	685	-	7.93103	5.94e-05	0.732	CTCGATGTCCTG
4-CTCTATGCCCTG	STREME-4	AAEL020083	503	514	-	7.90805	6.02e-05	0.734	CTCAATGCTCAT
4-CTCTATGCCCTG	STREME-4	AAEL012687	1124	1135	-	7.89655	6.04e-05	0.734	CTTTAAGCCATT
4-CTCTATGCCCTG	STREME-4	AAEL021367	532	543	+	7.88506	6.06e-05	0.734	CTCTCTACCAAG
4-CTCTATGCCCTG	STREME-4	AAEL004013	880	891	-	7.86207	6.11e-05	0.736	CTCTCAGCTCTT
4-CTCTATGCCCTG	STREME-4	AAEL024749	883	894	+	7.77011	6.3e-05	0.755	CTTTTTGCGCTG
4-CTCTATGCCCTG	STREME-4	AAEL005444	1856	1867	-	7.70115	6.47e-05	0.771	TTCTAGGCCCTG
4-CTCTATGCCCTG	STREME-4	AAEL004979	1713	1724	-	7.66667	6.54e-05	0.775	CTCTAGCCCCAA
4-CTCTATGCCCTG	STREME-4	AAEL011867	1521	1532	+	7.6092	6.63e-05	0.779	CTCTCAGCCGTT
4-CTCTATGCCCTG	STREME-4	AAEL023923	348	359	-	7.5977	6.65e-05	0.779	CTCTAGCCCAGG
4-CTCTATGCCCTG	STREME-4	AAEL028236	1738	1749	+	7.50575	6.87e-05	0.8	CCCTCTGTCCTT
4-CTCTATGCCCTG	STREME-4	AAEL011167	525	536	+	7.47126	6.95e-05	0.805	CTTTATCCCAAT
4-CTCTATGCCCTG	STREME-4	AAEL019554	221	232	-	7.45977	7e-05	0.807	CTCTAAACTCTG
4-CTCTATGCCCTG	STREME-4	AAEL018003	1204	1215	-	7.43678	7.05e-05	0.808	CTCCATCCCCTT
4-CTCTATGCCCTG	STREME-4	AAEL015644	340	351	+	7.42529	7.09e-05	0.808	CTATATGCACTG
4-CTCTATGCCCTG	STREME-4	AAEL012724	1677	1688	-	7.3908	7.21e-05	0.817	CTCATTCCCCAG
4-CTCTATGCCCTG	STREME-4	AAEL027772	486	497	+	7.37931	7.25e-05	0.818	CTCTATTTCCTG
4-CTCTATGCCCTG	STREME-4	AAEL007592	1513	1524	-	7.33333	7.39e-05	0.825	CTCTATATCCAT
4-CTCTATGCCCTG	STREME-4	AAEL006585	683	694	+	7.29885	7.47e-05	0.825	CTTTATGCCAAA
4-CTCTATGCCCTG	STREME-4	AAEL011177	1439	1450	+	7.29885	7.47e-05	0.825	CTTTATGCCAAA
4-CTCTATGCCCTG	STREME-4	AAEL020545	1574	1585	+	7.29885	7.47e-05	0.825	CTTTATGCCAAA
4-CTCTATGCCCTG	STREME-4	AAEL004805	1548	1559	-	7.24138	7.63e-05	0.838	CTCTAAGCTCAC
4-CTCTATGCCCTG	STREME-4	Gr57	709	720	-	7.22989	7.67e-05	0.838	TTCTATGCTCTG
4-CTCTATGCCCTG	STREME-4	AAEL012431	339	350	-	7.2069	7.74e-05	0.838	ATCTATGCCCTC
4-CTCTATGCCCTG	STREME-4	AAEL010623	621	632	-	7.2069	7.74e-05	0.838	CTCTTTTCCCTG
4-CTCTATGCCCTG	STREME-4	AAEL023438	560	571	-	7.14943	7.94e-05	0.852	CTCTCTCCGCAT
4-CTCTATGCCCTG	STREME-4	AAEL010858	13	24	+	7.13793	8.01e-05	0.852	CACTAAACCCAG
4-CTCTATGCCCTG	STREME-4	AAEL020865	1035	1046	-	7.10345	8.14e-05	0.852	CTCAATTCCCTG
4-CTCTATGCCCTG	STREME-4	AAEL011366	1973	1984	-	7.10345	8.14e-05	0.852	CACTTTGCTCTG
4-CTCTATGCCCTG	STREME-4	AAEL028236	1701	1712	+	7.06897	8.22e-05	0.852	CTCTTAGCTCAG
4-CTCTATGCCCTG	STREME-4	AAEL021555	78	89	-	7.04598	8.29e-05	0.852	CCTTATGTCCGG
4-CTCTATGCCCTG	STREME-4	AAEL006287	1905	1916	+	7.04598	8.29e-05	0.852	CTCTATGCGTTG
4-CTCTATGCCCTG	STREME-4	AAEL011448	347	358	-	7.03448	8.35e-05	0.852	GTCTTTGCCCTG
4-CTCTATGCCCTG	STREME-4	AAEL009075	1228	1239	-	7.03448	8.35e-05	0.852	CTACATGCCCAG
4-CTCTATGCCCTG	STREME-4	AAEL000342	1980	1991	-	7.02299	8.37e-05	0.852	CTCTAGGTTCTG
4-CTCTATGCCCTG	STREME-4	AAEL000668	965	976	+	7.01149	8.42e-05	0.852	CTTTTTGCTCAG
4-CTCTATGCCCTG	STREME-4	AAEL002740	814	825	+	7	8.45e-05	0.852	TTCTATCCCCGG
4-CTCTATGCCCTG	STREME-4	AAEL007391	366	377	-	6.98851	8.49e-05	0.852	CTTTTTGCCCAC
4-CTCTATGCCCTG	STREME-4	AAEL002413	707	718	+	6.95402	8.62e-05	0.852	CTTTATGCTGAG
4-CTCTATGCCCTG	STREME-4	AAEL013983	917	928	-	6.94253	8.66e-05	0.852	ATCTATGCGCTG
4-CTCTATGCCCTG	STREME-4	AAEL011200	217	228	-	6.93103	8.69e-05	0.852	ATCAATGCCCTG
4-CTCTATGCCCTG	STREME-4	AAEL013413	247	258	-	6.93103	8.69e-05	0.852	TTCAATGCCCTG
4-CTCTATGCCCTG	STREME-4	AAEL027336	685	696	+	6.93103	8.69e-05	0.852	CTTTATGCCGAC
4-CTCTATGCCCTG	STREME-4	AAEL002733	890	901	+	6.93103	8.69e-05	0.852	TTCAATGCCCTG
4-CTCTATGCCCTG	STREME-4	AAEL022314	939	950	-	6.93103	8.69e-05	0.852	CTTTATGTCGAG
4-CTCTATGCCCTG	STREME-4	AAEL008701	922	933	-	6.90805	8.77e-05	0.852	CTGTATCCCCTT
4-CTCTATGCCCTG	STREME-4	AAEL006636	1233	1244	+	6.90805	8.77e-05	0.852	CTTTCGCCCCAG
4-CTCTATGCCCTG	STREME-4	AAEL026309	313	324	-	6.88506	8.84e-05	0.852	CACTCTGCCGGG
4-CTCTATGCCCTG	STREME-4	AAEL020909	1185	1196	-	6.88506	8.84e-05	0.852	CTCTCTGCCTTT
4-CTCTATGCCCTG	STREME-4	AAEL012764	18	29	-	6.81609	9.06e-05	0.869	CTCTATCCCTTT
4-CTCTATGCCCTG	STREME-4	AAEL022735	392	403	+	6.78161	9.16e-05	0.875	CTCTATCCACTT
4-CTCTATGCCCTG	STREME-4	AAEL000834	1364	1375	-	6.72414	9.34e-05	0.886	CTCTGTGCGCAG
4-CTCTATGCCCTG	STREME-4	AAEL002361	977	988	+	6.71264	9.4e-05	0.886	GTCTATCCCCTT
4-CTCTATGCCCTG	STREME-4	AAEL000165	1034	1045	+	6.71264	9.4e-05	0.886	TTCTATCCCCTT
4-CTCTATGCCCTG	STREME-4	AAEL002575	1788	1799	-	6.65517	9.53e-05	0.894	CTCGATGCCGAG
4-CTCTATGCCCTG	STREME-4	AAEL003971	1889	1900	+	6.62069	9.63e-05	0.899	CACTCTCCCCGT
4-CTCTATGCCCTG	STREME-4	AAEL001261	757	768	-	6.57471	9.77e-05	0.908	CAATAAGCCCGG
# FIMO (Find Individual Motif Occurrences): Version 5.5.7 compiled on Aug 29 2024 at 17:50:14
# The format of this file is described at https://meme-suite.org/meme/doc/fimo-output-format.html#tsv_results.
# fimo --verbosity 1 --oc fimo_out_6 --bgfile ./background --motif 4-CTCTATGCCCTG streme_out/streme.xml Ir8a_UP_upstream.fasta
