## Supplementary XSTREME Motif Analysis for "The co-receptors *Orco* and *Ir8a* are required for coordinated expression of chemosensory genes in the antennae of the yellow fever mosquito, *Aedes aegypti*": fimo.tsv

motif_id	motif_alt_id	sequence_name	start	stop	strand	score	p-value	q-value	matched_sequence
3-ATGCAAAAATGGHMA	STREME-3	AAEL019574	213	227	-	23.8621	3.27e-09	0.00046	ATGCAAAAATGGCAA
3-ATGCAAAAATGGHMA	STREME-3	AAEL014493	869	883	-	23.8621	3.27e-09	0.00046	ATGCAAAAATGGCAA
3-ATGCAAAAATGGHMA	STREME-3	AAEL002726	1012	1026	-	23.8621	3.27e-09	0.00046	ATGCAAAAATGGCAA
3-ATGCAAAAATGGHMA	STREME-3	AAEL017539	1079	1093	+	23.8621	3.27e-09	0.00046	ATGCAAAAATGGCAA
3-ATGCAAAAATGGHMA	STREME-3	AAEL012538	1298	1312	+	23.8621	3.27e-09	0.00046	ATGCAAAAATGGCAA
3-ATGCAAAAATGGHMA	STREME-3	AAEL021861	52	66	-	23.8276	5.3e-09	0.00046	ATGCAAAAATGGTCA
3-ATGCAAAAATGGHMA	STREME-3	AAEL017144	222	236	-	23.8276	5.3e-09	0.00046	ATGCAAAAATGGTCA
3-ATGCAAAAATGGHMA	STREME-3	AAEL027850	435	449	+	23.8276	5.3e-09	0.00046	ATGCAAAAATGGTCA
3-ATGCAAAAATGGHMA	STREME-3	AAEL011167	439	453	+	23.8276	5.3e-09	0.00046	ATGCAAAAATGGTCA
3-ATGCAAAAATGGHMA	STREME-3	AAEL010640	487	501	+	23.8276	5.3e-09	0.00046	ATGCAAAAATGGTCA
3-ATGCAAAAATGGHMA	STREME-3	AAEL007796	583	597	+	23.8276	5.3e-09	0.00046	ATGCAAAAATGGTCA
3-ATGCAAAAATGGHMA	STREME-3	AAEL002413	858	872	-	23.8276	5.3e-09	0.00046	ATGCAAAAATGGTCA
3-ATGCAAAAATGGHMA	STREME-3	AAEL003508	880	894	-	23.8276	5.3e-09	0.00046	ATGCAAAAATGGTCA
3-ATGCAAAAATGGHMA	STREME-3	AAEL021114	993	1007	+	23.8276	5.3e-09	0.00046	ATGCAAAAATGGTCA
3-ATGCAAAAATGGHMA	STREME-3	AAEL024591	990	1004	-	23.8276	5.3e-09	0.00046	ATGCAAAAATGGTCA
3-ATGCAAAAATGGHMA	STREME-3	AAEL020083	1068	1082	+	23.8276	5.3e-09	0.00046	ATGCAAAAATGGTCA
3-ATGCAAAAATGGHMA	STREME-3	AAEL008936	1132	1146	+	23.8276	5.3e-09	0.00046	ATGCAAAAATGGTCA
3-ATGCAAAAATGGHMA	STREME-3	AAEL003091	1234	1248	-	23.8276	5.3e-09	0.00046	ATGCAAAAATGGTCA
3-ATGCAAAAATGGHMA	STREME-3	AAEL015424	1322	1336	+	23.8276	5.3e-09	0.00046	ATGCAAAAATGGTCA
3-ATGCAAAAATGGHMA	STREME-3	AAEL020156	1422	1436	-	23.8276	5.3e-09	0.00046	ATGCAAAAATGGTCA
3-ATGCAAAAATGGHMA	STREME-3	AAEL000044	1446	1460	+	23.8276	5.3e-09	0.00046	ATGCAAAAATGGTCA
3-ATGCAAAAATGGHMA	STREME-3	AAEL013990	1484	1498	+	23.8276	5.3e-09	0.00046	ATGCAAAAATGGTCA
3-ATGCAAAAATGGHMA	STREME-3	AAEL004343	1566	1580	+	23.8276	5.3e-09	0.00046	ATGCAAAAATGGTCA
3-ATGCAAAAATGGHMA	STREME-3	AAEL001050	1598	1612	+	23.8276	5.3e-09	0.00046	ATGCAAAAATGGTCA
3-ATGCAAAAATGGHMA	STREME-3	AAEL016999	243	257	-	22.7126	1.34e-08	0.000846	ATGCGAAAATGGCAA
3-ATGCAAAAATGGHMA	STREME-3	AAEL019722	314	328	+	22.7126	1.34e-08	0.000846	ATGCGAAAATGGCAA
3-ATGCAAAAATGGHMA	STREME-3	AAEL014832	560	574	+	22.7126	1.34e-08	0.000846	ATGCGAAAATGGCAA
3-ATGCAAAAATGGHMA	STREME-3	AAEL004342	645	659	-	22.7126	1.34e-08	0.000846	ATGCGAAAATGGCAA
3-ATGCAAAAATGGHMA	STREME-3	AAEL008452	676	690	+	22.7126	1.34e-08	0.000846	ATGCGAAAATGGCAA
3-ATGCAAAAATGGHMA	STREME-3	AAEL001986	695	709	+	22.7126	1.34e-08	0.000846	ATGCGAAAATGGCAA
3-ATGCAAAAATGGHMA	STREME-3	AAEL021447	1179	1193	+	22.7126	1.34e-08	0.000846	ATGCGAAAATGGCAA
3-ATGCAAAAATGGHMA	STREME-3	AAEL013413	1508	1522	-	22.7126	1.34e-08	0.000846	ATGCGAAAATGGCAA
3-ATGCAAAAATGGHMA	STREME-3	AAEL002343	1721	1735	+	22.7126	1.34e-08	0.000846	ATGCGAAAATGGCAA
3-ATGCAAAAATGGHMA	STREME-3	AAEL007991	467	481	+	22.6782	1.79e-08	0.00107	ATGCGAAAATGGTCA
3-ATGCAAAAATGGHMA	STREME-3	AAEL013990	562	576	+	22.6782	1.79e-08	0.00107	ATGCGAAAATGGTCA
3-ATGCAAAAATGGHMA	STREME-3	AAEL001390	404	418	+	22.3678	2.17e-08	0.00125	TTGCAAAAATGGCCA
3-ATGCAAAAATGGHMA	STREME-3	AAEL006705	1365	1379	-	22.046	2.49e-08	0.0014	ATGCGAAAATGGACA
3-ATGCAAAAATGGHMA	STREME-3	AAEL002672	1319	1333	+	21.1839	4.77e-08	0.00261	TTGCAAAAATGGACA
3-ATGCAAAAATGGHMA	STREME-3	AAEL011520	785	799	-	20.7816	6.23e-08	0.00333	ATGCAAAAATGGCAT
3-ATGCAAAAATGGHMA	STREME-3	AAEL002288	1694	1708	-	20.4713	8.35e-08	0.00435	ATGCAAAAATTGTCA
3-ATGCAAAAATGGHMA	STREME-3	AAEL010640	29	43	+	20.4023	9.22e-08	0.00468	ATGCAAAAATGATCA
3-ATGCAAAAATGGHMA	STREME-3	AAEL019519	97	111	-	20.2874	9.88e-08	0.00478	ATGCAAAAATAGTCA
3-ATGCAAAAATGGHMA	STREME-3	AAEL006585	1770	1784	+	20.2874	9.88e-08	0.00478	ATGCAAAAATAGTCA
3-ATGCAAAAATGGHMA	STREME-3	AAEL025531	525	539	-	20.023	1.21e-07	0.00572	ATGCAAAAATGGCTG
3-ATGCAAAAATGGHMA	STREME-3	AAEL004335	1027	1041	-	19.4138	1.98e-07	0.00779	GTGCAAAAATGGCAA
3-ATGCAAAAATGGHMA	STREME-3	AAEL002485	1718	1732	-	19.3563	2.05e-07	0.00779	TTGCAAAAATGGCTA
3-ATGCAAAAATGGHMA	STREME-3	AAEL022735	158	172	+	19.3218	2.17e-07	0.00779	TTGCAAAAATGGAAG
3-ATGCAAAAATGGHMA	STREME-3	AAEL005026	656	670	+	19.3218	2.17e-07	0.00779	TTGCAAAAATGGAAG
3-ATGCAAAAATGGHMA	STREME-3	AAEL002361	746	760	+	19.3218	2.17e-07	0.00779	TTGCAAAAATGGAAG
3-ATGCAAAAATGGHMA	STREME-3	AAEL000871	783	797	+	19.3218	2.17e-07	0.00779	TTGCAAAAATGGAAG
3-ATGCAAAAATGGHMA	STREME-3	AAEL000165	800	814	+	19.3218	2.17e-07	0.00779	TTGCAAAAATGGAAG
3-ATGCAAAAATGGHMA	STREME-3	AAEL000101	863	877	-	19.3218	2.17e-07	0.00779	TTGCAAAAATGGAAG
3-ATGCAAAAATGGHMA	STREME-3	AAEL005668	943	957	+	19.3218	2.17e-07	0.00779	TTGCAAAAATGGAAG
3-ATGCAAAAATGGHMA	STREME-3	AAEL019906	989	1003	-	19.3218	2.17e-07	0.00779	TTGCAAAAATGGAAG
3-ATGCAAAAATGGHMA	STREME-3	AAEL008211	1028	1042	-	19.3218	2.17e-07	0.00779	TTGCAAAAATGGAAG
3-ATGCAAAAATGGHMA	STREME-3	AAEL000037	1066	1080	-	19.3218	2.17e-07	0.00779	TTGCAAAAATGGAAG
3-ATGCAAAAATGGHMA	STREME-3	AAEL008378	1286	1300	+	19.3218	2.17e-07	0.00779	TTGCAAAAATGGAAG
3-ATGCAAAAATGGHMA	STREME-3	AAEL028144	1384	1398	+	19.3218	2.17e-07	0.00779	TTGCAAAAATGGAAG
3-ATGCAAAAATGGHMA	STREME-3	AAEL014938	678	692	-	19.2874	2.25e-07	0.00793	ATGCGAAAATGACAA
3-ATGCAAAAATGGHMA	STREME-3	AAEL000314	1857	1871	+	19.092	2.56e-07	0.00889	ATGCAACAATGGTCA
3-ATGCAAAAATGGHMA	STREME-3	AAEL027772	442	456	-	18.931	2.97e-07	0.0102	ATGCAAAATTGGTCA
3-ATGCAAAAATGGHMA	STREME-3	AAEL003971	1850	1864	-	18.8391	3.12e-07	0.0105	ATGCAAAAATGGATG
3-ATGCAAAAATGGHMA	STREME-3	AAEL026828	962	976	+	18.7931	3.23e-07	0.0107	ATGCGAAAATGCTAA
3-ATGCAAAAATGGHMA	STREME-3	AAEL017188	720	734	+	18.4828	3.78e-07	0.0123	TTGCAAAAATGCCAA
3-ATGCAAAAATGGHMA	STREME-3	AAEL020131	1308	1322	-	18.0115	5.13e-07	0.0164	ATGCGAAAATTGCAG
3-ATGCAAAAATGGHMA	STREME-3	AAEL007778	1326	1340	-	17.9195	5.52e-07	0.0174	AGGCAAAAATGGAAA
3-ATGCAAAAATGGHMA	STREME-3	AAEL001543	987	1001	+	17.8161	5.93e-07	0.0184	ATGCAAAAATGTAAA
3-ATGCAAAAATGGHMA	STREME-3	AAEL019712	1175	1189	+	17.2759	8.11e-07	0.0248	ATGCAAAAATAGTTA
3-ATGCAAAAATGGHMA	STREME-3	AAEL019600	1684	1698	-	16.8621	1.04e-06	0.0307	ATGCAAAAATAATCA
3-ATGCAAAAATGGHMA	STREME-3	AAEL024631	881	895	+	16.7931	1.08e-06	0.0307	ATGCGAAAATTGCCT
3-ATGCAAAAATGGHMA	STREME-3	AAEL003467	244	258	+	16.7586	1.09e-06	0.0307	ATGCAAAAATTGACT
3-ATGCAAAAATGGHMA	STREME-3	AAEL006909	709	723	+	16.7586	1.09e-06	0.0307	ATGCAAAAATTGACT
3-ATGCAAAAATGGHMA	STREME-3	Gr76	931	945	+	16.7586	1.09e-06	0.0307	ATGCAAAAATTGACT
3-ATGCAAAAATGGHMA	STREME-3	AAEL029014	967	981	-	16.7586	1.09e-06	0.0307	ATGCAAAAATTGACT
3-ATGCAAAAATGGHMA	STREME-3	AAEL007391	982	996	-	16.4943	1.27e-06	0.0353	ATGTGAAAATGGTCA
3-ATGCAAAAATGGHMA	STREME-3	AAEL008532	1370	1384	-	16.3218	1.4e-06	0.0384	ATGCACGAATGGCAA
3-ATGCAAAAATGGHMA	STREME-3	AAEL013535	1522	1536	+	16.2644	1.45e-06	0.0384	AGGCAAAAATTGCCA
3-ATGCAAAAATGGHMA	STREME-3	AAEL000316	979	993	+	16.2299	1.48e-06	0.0384	ATGCAAAAATAAACA
3-ATGCAAAAATGGHMA	STREME-3	AAEL020545	1274	1288	+	16.2299	1.48e-06	0.0384	ATGCAAAAATAAACA
3-ATGCAAAAATGGHMA	STREME-3	AAEL026357	1659	1673	+	16.2299	1.48e-06	0.0384	ATGCAAAAATGCAAT
3-ATGCAAAAATGGHMA	STREME-3	AAEL022233	1382	1396	+	15.9885	1.66e-06	0.0428	CTGCAAAAATGACAA
3-ATGCAAAAATGGHMA	STREME-3	AAEL012546	451	465	+	15.954	1.71e-06	0.0434	ATGCAAAAATTCAAA
3-ATGCAAAAATGGHMA	STREME-3	AAEL009722	1321	1335	-	15.8391	1.83e-06	0.046	TTGCGAAAATGTCAA
3-ATGCAAAAATGGHMA	STREME-3	AAEL009186	875	889	+	15.6322	2.05e-06	0.0501	TTGTAAAAATGGTCA
3-ATGCAAAAATGGHMA	STREME-3	AAEL010858	1031	1045	-	15.6322	2.05e-06	0.0501	TTGCAAATATGGCAG
3-ATGCAAAAATGGHMA	STREME-3	AAEL001745	84	98	-	15.5287	2.2e-06	0.0523	ATGCACAAATGCAAA
3-ATGCAAAAATGGHMA	STREME-3	AAEL011408	953	967	+	15.5287	2.2e-06	0.0523	AGGCAAAAATAGTCA
3-ATGCAAAAATGGHMA	STREME-3	AAEL012157	773	787	-	15.5057	2.22e-06	0.0523	CTGCAAAAATTGTAA
3-ATGCAAAAATGGHMA	STREME-3	AAEL014171	465	479	+	15.4943	2.23e-06	0.0523	ATGCAACAATGGTAT
3-ATGCAAAAATGGHMA	STREME-3	AAEL019807	137	151	+	15.1494	2.7e-06	0.0618	ATGCAAAAAAGGCTG
3-ATGCAAAAATGGHMA	STREME-3	AAEL003299	291	305	+	15.1494	2.7e-06	0.0618	ATGCAAAAATGATGA
3-ATGCAAAAATGGHMA	STREME-3	AAEL002848	12	26	+	15.1034	2.74e-06	0.062	ATGCAACAATTGACA
3-ATGCAAAAATGGHMA	STREME-3	AAEL002610	1635	1649	-	15.046	2.86e-06	0.064	AAGCAAAAATGCCAA
3-ATGCAAAAATGGHMA	STREME-3	AAEL001745	76	90	-	15.0115	2.92e-06	0.0647	ATGCAAATATGATAA
3-ATGCAAAAATGGHMA	STREME-3	AAEL020112	1710	1724	-	14.977	2.96e-06	0.065	ATGCAAAAATTTACA
3-ATGCAAAAATGGHMA	STREME-3	AAEL001293	1039	1053	+	14.954	3e-06	0.0651	ATGCAAAAATGCAAC
3-ATGCAAAAATGGHMA	STREME-3	AAEL003865	1530	1544	-	14.7471	3.34e-06	0.0718	ATGCAAACATTGTCA
3-ATGCAAAAATGGHMA	STREME-3	AAEL019810	964	978	+	14.6092	3.6e-06	0.0756	ATGCAAAAATGTTCC
3-ATGCAAAAATGGHMA	STREME-3	AAEL010975	1382	1396	-	14.6092	3.6e-06	0.0756	CTGCAAAAATGATCG
3-ATGCAAAAATGGHMA	STREME-3	AAEL016999	1754	1768	-	14.5977	3.63e-06	0.0756	ATGCAAATATGGTTG
3-ATGCAAAAATGGHMA	STREME-3	AAEL014386	359	373	+	14.4483	3.94e-06	0.0812	ATGCGAAAAATGTCA
3-ATGCAAAAATGGHMA	STREME-3	AAEL024460	1570	1584	-	14.4138	4.01e-06	0.0819	ATGCAAAATTGCAAA
3-ATGCAAAAATGGHMA	STREME-3	AAEL026605	365	379	+	14.3793	4.1e-06	0.083	ATGCGAAAATGATAC
3-ATGCAAAAATGGHMA	STREME-3	AAEL008936	1332	1346	+	14.3333	4.17e-06	0.0832	TTGCAAAAATAATAA
3-ATGCAAAAATGGHMA	STREME-3	AAEL018308	353	367	+	14.3218	4.2e-06	0.0832	AAGCAAAAATAGTAA
3-ATGCAAAAATGGHMA	STREME-3	AAEL008211	427	441	-	14.2989	4.23e-06	0.0832	TTGCGAAAATTGTTA
3-ATGCAAAAATGGHMA	STREME-3	AAEL005702	258	272	-	14.2644	4.31e-06	0.0832	TTGCGAAAATTGCAT
3-ATGCAAAAATGGHMA	STREME-3	AAEL014045	811	825	-	14.2644	4.31e-06	0.0832	TTGCGAAAATTGCAT
3-ATGCAAAAATGGHMA	STREME-3	AAEL013798	764	778	-	14.2069	4.47e-06	0.0854	ATGCGAATATGGTAT
3-ATGCAAAAATGGHMA	STREME-3	AAEL024460	1742	1756	-	14.1724	4.53e-06	0.0858	GTGCGAAAATGAACA
3-ATGCAAAAATGGHMA	STREME-3	AAEL026605	856	870	+	14.0345	4.91e-06	0.0921	ATGTGAAAATGGCTA
3-ATGCAAAAATGGHMA	STREME-3	AAEL005772	515	529	-	13.8966	5.2e-06	0.0957	ATGCAAGAATGTCAG
3-ATGCAAAAATGGHMA	STREME-3	AAEL021888	1354	1368	+	13.8851	5.23e-06	0.0957	CTGCAAAAATGTACA
3-ATGCAAAAATGGHMA	STREME-3	AAEL006568	258	272	-	13.8736	5.28e-06	0.0957	ATGCAAACATGGAAT
3-ATGCAAAAATGGHMA	STREME-3	AAEL004013	562	576	-	13.8736	5.28e-06	0.0957	TAGCAAAAATGGAAG
3-ATGCAAAAATGGHMA	STREME-3	AAEL009991	1483	1497	-	13.8391	5.37e-06	0.0964	ATGTAAAAATGGCCC
3-ATGCAAAAATGGHMA	STREME-3	AAEL004013	1623	1637	+	13.6897	5.73e-06	0.102	ATACAAAAATAGCCA
3-ATGCAAAAATGGHMA	STREME-3	AAEL021929	1285	1299	-	13.5977	5.98e-06	0.106	TTGCGAAAATTGACT
3-ATGCAAAAATGGHMA	STREME-3	AAEL029039	148	162	-	13.5517	6.16e-06	0.107	ATGCAAATATAGTAG
3-ATGCAAAAATGGHMA	STREME-3	Gr57	316	330	-	13.5172	6.27e-06	0.107	TTGCACAAATGCAAA
3-ATGCAAAAATGGHMA	STREME-3	AAEL022153	1574	1588	+	13.5172	6.27e-06	0.107	AAGCAAAAATGTTCA
3-ATGCAAAAATGGHMA	STREME-3	AAEL010640	38	52	-	13.4943	6.34e-06	0.107	TTGCAAAATTGATCA
3-ATGCAAAAATGGHMA	STREME-3	AAEL010858	1352	1366	+	13.4943	6.34e-06	0.107	ATGCAAAAATCGAAT
3-ATGCAAAAATGGHMA	STREME-3	AAEL008876	1285	1299	+	13.3448	6.81e-06	0.114	ATGCAAGAATGTTAG
3-ATGCAAAAATGGHMA	STREME-3	AAEL006017	1737	1751	+	13.3218	6.88e-06	0.115	TTGCACAAATGCTCG
3-ATGCAAAAATGGHMA	STREME-3	AAEL026459	702	716	+	13.2529	7.09e-06	0.117	TTGCAAAAATCGCTA
3-ATGCAAAAATGGHMA	STREME-3	AAEL000316	1542	1556	-	12.8966	8.43e-06	0.138	ATTCAAAAATGGTCA
3-ATGCAAAAATGGHMA	STREME-3	AAEL023438	1438	1452	+	12.8851	8.5e-06	0.138	TTGCAAATATGAACA
3-ATGCAAAAATGGHMA	STREME-3	AAEL013776	648	662	-	12.6322	9.46e-06	0.153	ATGCAAAAATAAAAT
3-ATGCAAAAATGGHMA	STREME-3	AAEL003299	1220	1234	-	12.5057	1e-05	0.161	ATGCAAAAAAGCTCT
3-ATGCAAAAATGGHMA	STREME-3	AAEL012899	408	422	+	12.4253	1.03e-05	0.163	TTGCGAAAAAGCTCA
3-ATGCAAAAATGGHMA	STREME-3	AAEL021929	589	603	-	12.4253	1.03e-05	0.163	TTGCGAAAAAGCTCA
3-ATGCAAAAATGGHMA	STREME-3	AAEL020430	1033	1047	-	12.4138	1.04e-05	0.163	TTGCAAAAATTGCGG
3-ATGCAAAAATGGHMA	STREME-3	AAEL010125	813	827	-	12.2644	1.12e-05	0.174	TTGCAAAAATATAAA
3-ATGCAAAAATGGHMA	STREME-3	AAEL013413	889	903	-	12.2299	1.14e-05	0.174	ATGCAAAAAAGGATT
3-ATGCAAAAATGGHMA	STREME-3	AAEL003631	1557	1571	+	12.2299	1.14e-05	0.174	ATGCAAATATTCTCA
3-ATGCAAAAATGGHMA	STREME-3	AAEL008485	765	779	-	12.1724	1.17e-05	0.178	TTACAAAAATGGAAG
3-ATGCAAAAATGGHMA	STREME-3	AAEL005772	1224	1238	-	12.1494	1.18e-05	0.178	ATGCAAAAATGTCTC
3-ATGCAAAAATGGHMA	STREME-3	AAEL003345	19	33	+	12.1034	1.21e-05	0.181	AGGCAAAAATAATCA
3-ATGCAAAAATGGHMA	STREME-3	AAEL007391	1777	1791	+	12.046	1.24e-05	0.184	TAGCAAAAAAGGCCA
3-ATGCAAAAATGGHMA	STREME-3	AAEL008879	1145	1159	-	12.023	1.25e-05	0.184	ATACGAAAATAGCAA
3-ATGCAAAAATGGHMA	STREME-3	AAEL001677	1272	1286	+	11.9885	1.27e-05	0.186	ATGTGAAAATTGAAA
3-ATGCAAAAATGGHMA	STREME-3	AAEL027236	1156	1170	-	11.931	1.3e-05	0.189	ATGCAACAATTGCTG
3-ATGCAAAAATGGHMA	STREME-3	AAEL010132	1027	1041	+	11.8851	1.32e-05	0.189	ATGCAAAAAATGACT
3-ATGCAAAAATGGHMA	STREME-3	AAEL006639	1887	1901	+	11.8851	1.32e-05	0.189	ATGCAAAAAAGAATA
3-ATGCAAAAATGGHMA	STREME-3	AAEL010132	522	536	-	11.8621	1.33e-05	0.189	ATGCAAAATTTGACT
3-ATGCAAAAATGGHMA	STREME-3	AAEL023923	1261	1275	-	11.8621	1.33e-05	0.189	ATGCAAAATTTGACT
3-ATGCAAAAATGGHMA	STREME-3	AAEL017262	1474	1488	+	11.8046	1.37e-05	0.193	ATGCGAATATAGCTA
3-ATGCAAAAATGGHMA	STREME-3	AAEL027772	1214	1228	-	11.7356	1.42e-05	0.198	ATGCAAAAACTGTTA
3-ATGCAAAAATGGHMA	STREME-3	AAEL018228	1527	1541	+	11.7126	1.43e-05	0.199	AGGCGAAAATGTTCG
3-ATGCAAAAATGGHMA	STREME-3	AAEL013776	1079	1093	+	11.6552	1.47e-05	0.203	ATGCAAAAAATATAA
3-ATGCAAAAATGGHMA	STREME-3	AAEL005826	789	803	+	11.6322	1.49e-05	0.203	ATGTAAAAATGTAAA
3-ATGCAAAAATGGHMA	STREME-3	AAEL000797	1881	1895	-	11.6322	1.49e-05	0.203	ATGCGAAAATTCCAC
3-ATGCAAAAATGGHMA	STREME-3	AAEL023223	252	266	+	11.5517	1.54e-05	0.207	AAGCACAAATGGCAT
3-ATGCAAAAATGGHMA	STREME-3	AAEL002585	1591	1605	-	11.5517	1.54e-05	0.207	ATGCAAAAACAGTTA
3-ATGCAAAAATGGHMA	STREME-3	AAEL000080	1797	1811	-	11.5402	1.55e-05	0.207	TTGCAAAAAAGAACG
3-ATGCAAAAATGGHMA	STREME-3	AAEL004979	493	507	+	11.4713	1.59e-05	0.211	CTGCGAAATTGGTAG
3-ATGCAAAAATGGHMA	STREME-3	AAEL000668	1263	1277	+	11.4368	1.61e-05	0.213	TTGCAAAAATATACG
3-ATGCAAAAATGGHMA	STREME-3	AAEL002602	1944	1958	-	11.4138	1.63e-05	0.214	AAGCAAAAATAATCA
3-ATGCAAAAATGGHMA	STREME-3	AAEL017536	541	555	+	11.2299	1.76e-05	0.229	TTGCAAACATGTTCA
3-ATGCAAAAATGGHMA	STREME-3	AAEL000834	1641	1655	-	11.2069	1.78e-05	0.23	ATGTAAAAATGATTA
3-ATGCAAAAATGGHMA	STREME-3	AAEL005199	824	838	+	11.1839	1.8e-05	0.23	ATGCAAAATAGACCA
3-ATGCAAAAATGGHMA	STREME-3	AAEL010113	1268	1282	+	11.1494	1.82e-05	0.23	ATGCAAAATTGATTG
3-ATGCAAAAATGGHMA	STREME-3	AAEL006762	403	417	-	11.1379	1.83e-05	0.23	CTGCAAAAATGCTAC
3-ATGCAAAAATGGHMA	STREME-3	AAEL023524	1160	1174	-	11.1379	1.83e-05	0.23	AAGCAAAAATTCTAA
3-ATGCAAAAATGGHMA	STREME-3	AAEL001586	261	275	+	11.1149	1.85e-05	0.23	ATGCACAAAAAGTAA
3-ATGCAAAAATGGHMA	STREME-3	AAEL002624	397	411	-	11.1149	1.85e-05	0.23	ATGCAAGATTGAACA
3-ATGCAAAAATGGHMA	STREME-3	AAEL012546	443	457	+	11.1149	1.85e-05	0.23	TTGTAAAAATGCAAA
3-ATGCAAAAATGGHMA	STREME-3	AAEL009596	1270	1284	-	11.069	1.89e-05	0.23	ATGCGAAAAACGACA
3-ATGCAAAAATGGHMA	STREME-3	Or42	1926	1940	-	11.046	1.91e-05	0.23	TGGCAAAAATGTAAA
3-ATGCAAAAATGGHMA	STREME-3	AAEL000575	103	117	+	11.023	1.94e-05	0.23	ATGCGAATATTATCA
3-ATGCAAAAATGGHMA	STREME-3	AAEL026605	313	327	-	11.023	1.94e-05	0.23	ATGCGAAAAATATCA
3-ATGCAAAAATGGHMA	STREME-3	AAEL001543	536	550	-	11.023	1.94e-05	0.23	ATGCAAAAAATAAAA
3-ATGCAAAAATGGHMA	STREME-3	AAEL001015	925	939	+	11.023	1.94e-05	0.23	TGGCAAAAATAGAAG
3-ATGCAAAAATGGHMA	STREME-3	AAEL014386	1317	1331	+	11.023	1.94e-05	0.23	ATGCAAATATTAAAA
3-ATGCAAAAATGGHMA	STREME-3	AAEL000080	246	260	+	11.0115	1.94e-05	0.23	CTGCAAAAATATCAA
3-ATGCAAAAATGGHMA	STREME-3	AAEL025932	199	213	-	10.954	1.99e-05	0.234	AAGCAAAAATACTAA
3-ATGCAAAAATGGHMA	STREME-3	AAEL012687	361	375	-	10.8736	2.06e-05	0.241	TTGCAAATATCGCAA
3-ATGCAAAAATGGHMA	STREME-3	AAEL019519	514	528	+	10.8621	2.07e-05	0.241	ATACAAAAATTGCTA
3-ATGCAAAAATGGHMA	STREME-3	AAEL005006	1115	1129	+	10.8506	2.08e-05	0.241	AGGCAAAAATTTTCA
3-ATGCAAAAATGGHMA	STREME-3	AAEL017262	313	327	+	10.8046	2.12e-05	0.241	TTGCGAAAAAGGACC
3-ATGCAAAAATGGHMA	STREME-3	AAEL000099	1084	1098	-	10.8046	2.12e-05	0.241	TGGCAAGAATGGAAG
3-ATGCAAAAATGGHMA	STREME-3	AAEL002624	1114	1128	+	10.8046	2.12e-05	0.241	TGGCAAGAATGGAAG
3-ATGCAAAAATGGHMA	STREME-3	AAEL012577	565	579	+	10.7356	2.18e-05	0.245	ATGCAAATATTTTCA
3-ATGCAAAAATGGHMA	STREME-3	AAEL005575	378	392	+	10.7241	2.19e-05	0.245	ATGCAAAAAATGTAC
3-ATGCAAAAATGGHMA	STREME-3	AAEL009359	1006	1020	-	10.6897	2.22e-05	0.245	ATGCAAATAAGACAA
3-ATGCAAAAATGGHMA	STREME-3	AAEL000546	1081	1095	+	10.6782	2.23e-05	0.245	CGGCAAAAATGATAA
3-ATGCAAAAATGGHMA	STREME-3	AAEL003259	1263	1277	-	10.6782	2.23e-05	0.245	TTGCAACAATTGCAT
3-ATGCAAAAATGGHMA	STREME-3	AAEL010866	1546	1560	-	10.6782	2.23e-05	0.245	AAGCAAAATTTGCCA
3-ATGCAAAAATGGHMA	STREME-3	AAEL021861	1815	1829	+	10.6782	2.23e-05	0.245	AAGCAAAAATACCCG
3-ATGCAAAAATGGHMA	STREME-3	AAEL003216	16	30	+	10.6667	2.24e-05	0.245	ATACGAAAATGTTCA
3-ATGCAAAAATGGHMA	STREME-3	AAEL011366	1032	1046	-	10.6437	2.27e-05	0.246	ATGCACAAATTGCGG
3-ATGCAAAAATGGHMA	STREME-3	AAEL012828	1362	1376	-	10.5287	2.38e-05	0.256	ATATAAAAATGGCAA
3-ATGCAAAAATGGHMA	STREME-3	AAEL002524	486	500	+	10.5172	2.39e-05	0.256	ATGCAAAAACTGAAT
3-ATGCAAAAATGGHMA	STREME-3	AAEL013983	1915	1929	+	10.5172	2.39e-05	0.256	ATGCAAAATTGAATG
3-ATGCAAAAATGGHMA	STREME-3	AAEL006639	978	992	+	10.5057	2.41e-05	0.256	TTGCAAAAAATGTCT
3-ATGCAAAAATGGHMA	STREME-3	AAEL002404	1344	1358	-	10.4483	2.47e-05	0.26	GTGCAAAAAAAGTAA
3-ATGCAAAAATGGHMA	STREME-3	AAEL000102	1677	1691	+	10.4483	2.47e-05	0.26	TTACAAAAATGACCG
3-ATGCAAAAATGGHMA	STREME-3	AAEL026955	1780	1794	-	10.4368	2.48e-05	0.26	GTGCAAAAATAAACG
3-ATGCAAAAATGGHMA	STREME-3	AAEL002276	1347	1361	-	10.4138	2.5e-05	0.261	ATGTAACAATGGAAG
3-ATGCAAAAATGGHMA	STREME-3	AAEL007033	1378	1392	+	10.3908	2.53e-05	0.262	ATGCGAAAAATAACA
3-ATGCAAAAATGGHMA	STREME-3	AAEL008378	294	308	-	10.3333	2.58e-05	0.266	GTGCAAAAAAAGACA
3-ATGCAAAAATGGHMA	STREME-3	AAEL017188	1138	1152	-	10.3218	2.6e-05	0.266	AAGCAAAAATACAAA
3-ATGCAAAAATGGHMA	STREME-3	AAEL006636	701	715	-	10.3103	2.61e-05	0.266	TTACAAAAATGGTCC
3-ATGCAAAAATGGHMA	STREME-3	AAEL010487	1616	1630	-	10.3103	2.61e-05	0.266	TTACAAAAATGGTCC
3-ATGCAAAAATGGHMA	STREME-3	AAEL008751	1060	1074	-	10.2759	2.65e-05	0.268	GTGCAAATATGGAAT
3-ATGCAAAAATGGHMA	STREME-3	AAEL005006	24	38	+	10.2529	2.68e-05	0.27	TTGTAAAAATGTTAA
3-ATGCAAAAATGGHMA	STREME-3	AAEL023353	770	784	+	10.2299	2.7e-05	0.271	TTGCAAAATTTCCAA
3-ATGCAAAAATGGHMA	STREME-3	AAEL008751	1773	1787	+	10.1494	2.79e-05	0.278	ATGCAAACAAGGTCT
3-ATGCAAAAATGGHMA	STREME-3	AAEL001683	1070	1084	-	10.1379	2.81e-05	0.278	TTGTAAAAATGTACA
3-ATGCAAAAATGGHMA	STREME-3	AAEL007102	1375	1389	+	10.1149	2.83e-05	0.279	CGGCAAAAATTGAAA
3-ATGCAAAAATGGHMA	STREME-3	AAEL014938	17	31	+	10.1034	2.85e-05	0.279	TTGCGAAAATAATAT
3-ATGCAAAAATGGHMA	STREME-3	AAEL007844	989	1003	+	10.1034	2.85e-05	0.279	CTGCAAAAATTAAAG
3-ATGCAAAAATGGHMA	STREME-3	AAEL010858	59	73	-	10.046	2.91e-05	0.282	ATGCAAAAACACAAA
3-ATGCAAAAATGGHMA	STREME-3	AAEL022520	1619	1633	-	10.0115	2.95e-05	0.282	AGGCAACAATGGCAC
3-ATGCAAAAATGGHMA	STREME-3	AAEL003722	1595	1609	+	9.96552	3.01e-05	0.282	TTGCGAAAAAGCCTA
3-ATGCAAAAATGGHMA	STREME-3	AAEL008485	264	278	-	9.95402	3.02e-05	0.282	AGGCAAAAATCGTTA
3-ATGCAAAAATGGHMA	STREME-3	AAEL000101	362	376	-	9.95402	3.02e-05	0.282	AGGCAAAAATCGTTA
3-ATGCAAAAATGGHMA	STREME-3	AAEL019906	492	506	-	9.95402	3.02e-05	0.282	AGGCAAAAATCGTTA
3-ATGCAAAAATGGHMA	STREME-3	AAEL008211	527	541	-	9.95402	3.02e-05	0.282	AGGCAAAAATCGTTA
3-ATGCAAAAATGGHMA	STREME-3	AAEL000037	565	579	-	9.95402	3.02e-05	0.282	AGGCAAAAATCGTTA
3-ATGCAAAAATGGHMA	STREME-3	AAEL022735	646	660	+	9.95402	3.02e-05	0.282	AGGCAAAAATCGTTA
3-ATGCAAAAATGGHMA	STREME-3	AAEL000165	1295	1309	+	9.95402	3.02e-05	0.282	AGGCAAAAATCGTTA
3-ATGCAAAAATGGHMA	STREME-3	AAEL002112	154	168	+	9.93103	3.06e-05	0.283	TTGCGCAAATTGTAT
3-ATGCAAAAATGGHMA	STREME-3	AAEL003971	309	323	-	9.93103	3.06e-05	0.283	CTGCAAGAACGGCAA
3-ATGCAAAAATGGHMA	STREME-3	AAEL013341	75	89	-	9.90805	3.09e-05	0.285	TTGTGAAAATGAAAA
3-ATGCAAAAATGGHMA	STREME-3	AAEL005179	46	60	+	9.89655	3.1e-05	0.285	ATGCAAACAAGCCAA
3-ATGCAAAAATGGHMA	STREME-3	AAEL024421	1067	1081	-	9.83908	3.18e-05	0.289	ATACGAAAACGGCAA
3-ATGCAAAAATGGHMA	STREME-3	AAEL008378	241	255	+	9.81609	3.2e-05	0.289	TTACAAAAATAGCAG
3-ATGCAAAAATGGHMA	STREME-3	AAEL009186	787	801	-	9.81609	3.2e-05	0.289	CTGCAAAATTTGCAG
3-ATGCAAAAATGGHMA	STREME-3	AAEL001162	1370	1384	-	9.81609	3.2e-05	0.289	ATGCGAAAATGTATC
3-ATGCAAAAATGGHMA	STREME-3	AAEL001677	215	229	-	9.8046	3.22e-05	0.289	TTGCACAAATTGTAC
3-ATGCAAAAATGGHMA	STREME-3	AAEL014551	672	686	-	9.7931	3.24e-05	0.289	ATGCGAACATTGCTG
3-ATGCAAAAATGGHMA	STREME-3	AAEL011624	1166	1180	+	9.64368	3.46e-05	0.308	TTGCAAGAATAGTAC
3-ATGCAAAAATGGHMA	STREME-3	AAEL008097	798	812	-	9.6092	3.5e-05	0.31	ATGCAAACTTGGTAT
3-ATGCAAAAATGGHMA	STREME-3	AAEL021447	1282	1296	+	9.57471	3.55e-05	0.311	TGGCAAAAATAATAA
3-ATGCAAAAATGGHMA	STREME-3	AAEL007592	1346	1360	-	9.56322	3.57e-05	0.311	ATGCACGAATGTTAG
3-ATGCAAAAATGGHMA	STREME-3	AAEL023125	84	98	-	9.55172	3.59e-05	0.311	ATGCAAATTTTGAAA
3-ATGCAAAAATGGHMA	STREME-3	AAEL027829	222	236	-	9.55172	3.59e-05	0.311	ATGCAAATTTTGAAA
3-ATGCAAAAATGGHMA	STREME-3	AAEL014386	1476	1490	-	9.54023	3.6e-05	0.311	TTGTAAAAATGGTTT
3-ATGCAAAAATGGHMA	STREME-3	AAEL003581	298	312	+	9.49425	3.67e-05	0.311	ATGAAAAAATGATCA
3-ATGCAAAAATGGHMA	STREME-3	AAEL013851	539	553	-	9.49425	3.67e-05	0.311	ATGCAACATTGGCGA
3-ATGCAAAAATGGHMA	STREME-3	AAEL013851	1400	1414	+	9.49425	3.67e-05	0.311	ATGCAACATTGGCGA
3-ATGCAAAAATGGHMA	STREME-3	AAEL000165	318	332	-	9.47126	3.7e-05	0.311	TGGCAAAAATTGAAT
3-ATGCAAAAATGGHMA	STREME-3	AAEL028144	425	439	-	9.47126	3.7e-05	0.311	TGGCAAAAATTGAAT
3-ATGCAAAAATGGHMA	STREME-3	AAEL000037	1548	1562	+	9.47126	3.7e-05	0.311	TGGCAAAAATTGAAT
3-ATGCAAAAATGGHMA	STREME-3	AAEL010487	682	696	+	9.45977	3.72e-05	0.311	TTGCAAATATAATAA
3-ATGCAAAAATGGHMA	STREME-3	AAEL007450	627	641	-	9.43678	3.75e-05	0.311	ATACGAAAATGGTTT
3-ATGCAAAAATGGHMA	STREME-3	AAEL002361	1769	1783	+	9.43678	3.75e-05	0.311	TTGCTAAAATGGAAG
3-ATGCAAAAATGGHMA	STREME-3	AAEL017139	1429	1443	-	9.42529	3.77e-05	0.311	ATGCGAAATTGCACC
3-ATGCAAAAATGGHMA	STREME-3	AAEL025896	1483	1497	-	9.42529	3.77e-05	0.311	ATGCAACCATGATAA
3-ATGCAAAAATGGHMA	STREME-3	AAEL002413	1613	1627	-	9.42529	3.77e-05	0.311	CAGCAAAAATTGAAA
3-ATGCAAAAATGGHMA	STREME-3	AAEL011325	334	348	-	9.41379	3.78e-05	0.311	GAGCAAAAATGCAAA
3-ATGCAAAAATGGHMA	STREME-3	AAEL013884	617	631	-	9.3908	3.82e-05	0.311	TTGTACAAATGGCTA
3-ATGCAAAAATGGHMA	STREME-3	AAEL024231	60	74	-	9.37931	3.83e-05	0.311	ATGCGCAAATGATTT
3-ATGCAAAAATGGHMA	STREME-3	AAEL002575	459	473	-	9.37931	3.83e-05	0.311	GTGCACATATGGTCG
3-ATGCAAAAATGGHMA	STREME-3	AAEL024977	882	896	+	9.37931	3.83e-05	0.311	ATGCGAAATTATTCA
3-ATGCAAAAATGGHMA	STREME-3	AAEL011200	424	438	+	9.34483	3.9e-05	0.313	AAGCAAAAATATACA
3-ATGCAAAAATGGHMA	STREME-3	AAEL005412	1149	1163	+	9.34483	3.9e-05	0.313	TTGCGAAAATAATTG
3-ATGCAAAAATGGHMA	STREME-3	AAEL020156	597	611	-	9.33333	3.91e-05	0.314	AGGCAAAAATGTTAC
3-ATGCAAAAATGGHMA	STREME-3	AAEL007770	196	210	-	9.29885	3.97e-05	0.317	ATGCGAAAACGAAAT
3-ATGCAAAAATGGHMA	STREME-3	AAEL021410	648	662	+	9.26437	4.02e-05	0.319	AAGCAAAAATCGTTA
3-ATGCAAAAATGGHMA	STREME-3	AAEL006319	1282	1296	+	9.26437	4.02e-05	0.319	TTGCAAAATTGAAAT
3-ATGCAAAAATGGHMA	STREME-3	AAEL008213	197	211	-	9.24138	4.06e-05	0.319	TTGCAAAATTTGCAC
3-ATGCAAAAATGGHMA	STREME-3	AAEL004676	689	703	+	9.22989	4.08e-05	0.319	TTGCAAAAAATGTTG
3-ATGCAAAAATGGHMA	STREME-3	AAEL006639	969	983	-	9.22989	4.08e-05	0.319	TTGCAAAAAATGTTG
3-ATGCAAAAATGGHMA	STREME-3	AAEL002524	37	51	-	9.21839	4.1e-05	0.32	TTGCAAAAAAGCTTG
3-ATGCAAAAATGGHMA	STREME-3	AAEL002994	842	856	-	9.16092	4.2e-05	0.322	GTGCAAAAAAGCACG
3-ATGCAAAAATGGHMA	STREME-3	AAEL012726	1783	1797	+	9.16092	4.2e-05	0.322	AAGCAAAAATTCAAG
3-ATGCAAAAATGGHMA	STREME-3	AAEL010975	200	214	+	9.14943	4.22e-05	0.322	AAGCAAAAACAGCAA
3-ATGCAAAAATGGHMA	STREME-3	AAEL029039	1437	1451	+	9.13793	4.24e-05	0.322	CTGCAAAAACGCAAA
3-ATGCAAAAATGGHMA	STREME-3	AAEL005199	459	473	-	9.12644	4.26e-05	0.322	ATGTGAAAATGGTTC
3-ATGCAAAAATGGHMA	STREME-3	AAEL000834	594	608	-	9.12644	4.26e-05	0.322	ATGTGAAAATGGTTC
3-ATGCAAAAATGGHMA	STREME-3	AAEL006486	716	730	-	9.12644	4.26e-05	0.322	ATGTGAAAATGGTTC
3-ATGCAAAAATGGHMA	STREME-3	AAEL017539	1088	1102	-	9.12644	4.26e-05	0.322	TTGCCAAAATTGCCA
3-ATGCAAAAATGGHMA	STREME-3	AAEL000543	1536	1550	-	9.12644	4.26e-05	0.322	ATGTGAAAATGGTTC
3-ATGCAAAAATGGHMA	STREME-3	AAEL008909	99	113	+	9.11494	4.28e-05	0.322	GTGCGAAAACGACAA
3-ATGCAAAAATGGHMA	STREME-3	AAEL001730	663	677	-	9.09195	4.32e-05	0.323	AGGCAAAAATAATTA
3-ATGCAAAAATGGHMA	STREME-3	AAEL021929	276	290	-	9.03448	4.41e-05	0.325	ATGGAAAAATGCTAA
3-ATGCAAAAATGGHMA	STREME-3	AAEL011941	345	359	-	9.03448	4.41e-05	0.325	ATGGAAAAATGCTAA
3-ATGCAAAAATGGHMA	STREME-3	AAEL002524	635	649	-	9.03448	4.41e-05	0.325	ATGAAAAAATGCTAA
3-ATGCAAAAATGGHMA	STREME-3	AAEL019906	1602	1616	-	9.03448	4.41e-05	0.325	ATGGAAAAATGCTAA
3-ATGCAAAAATGGHMA	STREME-3	AAEL002276	62	76	-	9.02299	4.42e-05	0.326	ATGCAAGAATTCCAC
3-ATGCAAAAATGGHMA	STREME-3	AAEL009186	75	89	-	8.96552	4.53e-05	0.33	CGGCGAAAATTGAAA
3-ATGCAAAAATGGHMA	STREME-3	AAEL010434	811	825	+	8.96552	4.53e-05	0.33	CGGCGAAAATTGAAA
3-ATGCAAAAATGGHMA	STREME-3	AAEL000024	999	1013	-	8.96552	4.53e-05	0.33	CGGCGAAAATTGAAA
3-ATGCAAAAATGGHMA	STREME-3	AAEL010125	971	985	+	8.94253	4.57e-05	0.332	TTGCAAAAATTATTT
3-ATGCAAAAATGGHMA	STREME-3	AAEL008511	832	846	+	8.93103	4.59e-05	0.332	AAGCAAAAATTGTTT
3-ATGCAAAAATGGHMA	STREME-3	AAEL003581	284	298	-	8.86207	4.7e-05	0.337	TTGCAAAATTACAAA
3-ATGCAAAAATGGHMA	STREME-3	AAEL003216	939	953	-	8.86207	4.7e-05	0.337	TTGCAACAATTTTCA
3-ATGCAAAAATGGHMA	STREME-3	AAEL014734	725	739	-	8.85057	4.73e-05	0.337	ATGCAAATATCCACA
3-ATGCAAAAATGGHMA	STREME-3	AAEL001986	1354	1368	+	8.85057	4.73e-05	0.337	ATGCAAAATTTTTAG
3-ATGCAAAAATGGHMA	STREME-3	AAEL010222	628	642	-	8.81609	4.8e-05	0.341	ATGCACAAATTTTTA
3-ATGCAAAAATGGHMA	STREME-3	AAEL002585	454	468	+	8.7931	4.85e-05	0.341	ATGCAAATATCAACA
3-ATGCAAAAATGGHMA	STREME-3	AAEL008909	142	156	+	8.78161	4.87e-05	0.341	ATGCAAAAAATGCTC
3-ATGCAAAAATGGHMA	STREME-3	AAEL026731	1880	1894	-	8.78161	4.87e-05	0.341	ATGCGCAAATGTTGA
3-ATGCAAAAATGGHMA	STREME-3	AAEL000024	110	124	-	8.77011	4.89e-05	0.341	ATGCAAAAGTGTTCA
3-ATGCAAAAATGGHMA	STREME-3	AAEL027829	316	330	+	8.77011	4.89e-05	0.341	ATGCGAAACTGGACT
3-ATGCAAAAATGGHMA	STREME-3	AAEL002610	1978	1992	-	8.77011	4.89e-05	0.341	AAGTAAAAATGATCA
3-ATGCAAAAATGGHMA	STREME-3	AAEL023841	1109	1123	-	8.75862	4.92e-05	0.341	TGACGAAAATGGTCA
3-ATGCAAAAATGGHMA	STREME-3	Gr57	1874	1888	+	8.73563	4.95e-05	0.342	AAGCGAAATTGGTAT
3-ATGCAAAAATGGHMA	STREME-3	AAEL002580	112	126	+	8.70115	5.02e-05	0.342	CTGCAAAAATAAACT
3-ATGCAAAAATGGHMA	STREME-3	AAEL022632	112	126	-	8.70115	5.02e-05	0.342	TTGCAAAAATCCATA
3-ATGCAAAAATGGHMA	STREME-3	AAEL000234	600	614	-	8.70115	5.02e-05	0.342	ATGCAAACTTTGAAA
3-ATGCAAAAATGGHMA	STREME-3	AAEL002447	1385	1399	+	8.66667	5.09e-05	0.342	TTGCGAAAATATTAT
3-ATGCAAAAATGGHMA	STREME-3	AAEL010480	279	293	-	8.64368	5.14e-05	0.342	TTGCAAGAATGCCGG
3-ATGCAAAAATGGHMA	STREME-3	AAEL010623	379	393	+	8.64368	5.14e-05	0.342	TTGCAAGAATGCCGG
3-ATGCAAAAATGGHMA	STREME-3	AAEL004155	448	462	+	8.64368	5.14e-05	0.342	TTGCAAGAATGCCGG
3-ATGCAAAAATGGHMA	STREME-3	AAEL013904	568	582	+	8.64368	5.14e-05	0.342	TTGCAAGAATGCCGG
3-ATGCAAAAATGGHMA	STREME-3	AAEL001485	1080	1094	+	8.64368	5.14e-05	0.342	TTGCAAGAATGCCGG
3-ATGCAAAAATGGHMA	STREME-3	AAEL011325	1141	1155	-	8.64368	5.14e-05	0.342	TTGCAAGAATGCCGG
3-ATGCAAAAATGGHMA	STREME-3	AAEL001840	470	484	+	8.62069	5.19e-05	0.342	ATACAAAAATACAAA
3-ATGCAAAAATGGHMA	STREME-3	AAEL001312	1044	1058	+	8.62069	5.19e-05	0.342	TTGCGAAAATATATA
3-ATGCAAAAATGGHMA	STREME-3	AAEL005951	1513	1527	-	8.62069	5.19e-05	0.342	ATGTGAAAATTCAAA
3-ATGCAAAAATGGHMA	STREME-3	AAEL005026	647	661	-	8.6092	5.21e-05	0.342	TTGCAAGTATGAAAA
3-ATGCAAAAATGGHMA	STREME-3	AAEL006705	1078	1092	-	8.6092	5.21e-05	0.342	TTGCAAGAAAGAAAA
3-ATGCAAAAATGGHMA	STREME-3	AAEL011624	60	74	+	8.5977	5.24e-05	0.342	TTGCAAAAAATGATG
3-ATGCAAAAATGGHMA	STREME-3	AAEL020416	223	237	-	8.5977	5.24e-05	0.342	CTGCAAAATTGGAGA
3-ATGCAAAAATGGHMA	STREME-3	AAEL000834	1276	1290	+	8.58621	5.26e-05	0.342	TTGCACAAATTGTTT
3-ATGCAAAAATGGHMA	STREME-3	AAEL005429	1292	1306	+	8.58621	5.26e-05	0.342	TGGCAAGAATGCTCG
3-ATGCAAAAATGGHMA	STREME-3	AAEL002276	257	271	-	8.56322	5.31e-05	0.342	ATACAAAAATAAAAA
3-ATGCAAAAATGGHMA	STREME-3	AAEL003723	407	421	+	8.56322	5.31e-05	0.342	ATACGAAAATAATCA
3-ATGCAAAAATGGHMA	STREME-3	AAEL019519	837	851	-	8.56322	5.31e-05	0.342	TAGCGCAAATGACCA
3-ATGCAAAAATGGHMA	STREME-3	AAEL003233	1032	1046	-	8.56322	5.31e-05	0.342	ATGAAAAAATGGTTG
3-ATGCAAAAATGGHMA	STREME-3	AAEL026175	1212	1226	-	8.55172	5.34e-05	0.342	ATTCAAAATTGGCCA
3-ATGCAAAAATGGHMA	STREME-3	AAEL006639	854	868	-	8.54023	5.36e-05	0.343	GAGCAAATATGGTAA
3-ATGCAAAAATGGHMA	STREME-3	AAEL008045	1520	1534	+	8.51724	5.4e-05	0.344	TTGCAAAATTATTCA
3-ATGCAAAAATGGHMA	STREME-3	AAEL024977	1222	1236	-	8.49425	5.45e-05	0.346	TTGCAAGAATTTTCG
3-ATGCAAAAATGGHMA	STREME-3	AAEL019810	1149	1163	-	8.48276	5.47e-05	0.346	ATACAAAAAATGCAA
3-ATGCAAAAATGGHMA	STREME-3	AAEL026338	1286	1300	-	8.48276	5.47e-05	0.346	TAGCAAAAAAGGTTA
3-ATGCAAAAATGGHMA	STREME-3	AAEL002751	464	478	-	8.45977	5.52e-05	0.346	ATACAAAATTTGCAA
3-ATGCAAAAATGGHMA	STREME-3	AAEL004833	1613	1627	+	8.45977	5.52e-05	0.346	ATACAAAATTTGCAA
3-ATGCAAAAATGGHMA	STREME-3	AAEL007450	1968	1982	+	8.43678	5.57e-05	0.348	GTGCAACATTGGCAG
3-ATGCAAAAATGGHMA	STREME-3	AAEL003971	816	830	+	8.32184	5.82e-05	0.361	AAGCGAAAATGCCTT
3-ATGCAAAAATGGHMA	STREME-3	AAEL019519	1275	1289	-	8.32184	5.82e-05	0.361	AAGTAAAAATTGTAA
3-ATGCAAAAATGGHMA	STREME-3	AAEL000064	1444	1458	+	8.32184	5.82e-05	0.361	TTGCATAAATTGCAA
3-ATGCAAAAATGGHMA	STREME-3	AAEL001312	1554	1568	-	8.31034	5.84e-05	0.361	TTGTGAAAATTCCCA
3-ATGCAAAAATGGHMA	STREME-3	AAEL008292	1074	1088	+	8.28736	5.89e-05	0.362	CTACAAAAATGATAA
3-ATGCAAAAATGGHMA	STREME-3	AAEL013776	1405	1419	+	8.28736	5.89e-05	0.362	CTACAAAAATGATAA
3-ATGCAAAAATGGHMA	STREME-3	AAEL006636	682	696	-	8.26437	5.95e-05	0.364	TTGTAAAAATGGTTC
3-ATGCAAAAATGGHMA	STREME-3	AAEL026128	335	349	-	8.25287	5.97e-05	0.364	TTGCAACAATAATAG
3-ATGCAAAAATGGHMA	STREME-3	AAEL001474	404	418	-	8.22989	6.03e-05	0.364	TTGCAAACATAGCAC
3-ATGCAAAAATGGHMA	STREME-3	AAEL017455	978	992	+	8.22989	6.03e-05	0.364	TTGCAAACATAGCAC
3-ATGCAAAAATGGHMA	STREME-3	AAEL012899	1514	1528	+	8.21839	6.06e-05	0.364	ATGGAAAAATTGTCG
3-ATGCAAAAATGGHMA	STREME-3	AAEL019868	115	129	-	8.2069	6.09e-05	0.364	ATGCAAATTTTGAAG
3-ATGCAAAAATGGHMA	STREME-3	AAEL003211	251	265	-	8.2069	6.09e-05	0.364	ATGCAAATTTTGAAG
3-ATGCAAAAATGGHMA	STREME-3	AAEL019673	601	615	-	8.2069	6.09e-05	0.364	ATGCAAATTTTGAAG
3-ATGCAAAAATGGHMA	STREME-3	AAEL002538	469	483	+	8.18391	6.14e-05	0.364	AGGTAAAAATTGTCG
3-ATGCAAAAATGGHMA	STREME-3	AAEL004317	841	855	-	8.18391	6.14e-05	0.364	ATGCACAAATTTATA
3-ATGCAAAAATGGHMA	STREME-3	AAEL017975	29	43	-	8.17241	6.17e-05	0.364	TTGCAAATTTTGTAA
3-ATGCAAAAATGGHMA	STREME-3	AAEL020545	24	38	+	8.16092	6.19e-05	0.364	TTGCAAATTTGCTAA
3-ATGCAAAAATGGHMA	STREME-3	AAEL012856	1072	1086	+	8.16092	6.19e-05	0.364	ATGCAAAAAAGATTC
3-ATGCAAAAATGGHMA	STREME-3	AAEL018228	1705	1719	-	8.16092	6.19e-05	0.364	TTGCAATAATAGCAA
3-ATGCAAAAATGGHMA	STREME-3	AAEL003971	1930	1944	+	8.16092	6.19e-05	0.364	ATGCGAATCTGGCCA
3-ATGCAAAAATGGHMA	STREME-3	AAEL000871	56	70	+	8.14943	6.22e-05	0.364	AGGCAAAATAGGAAA
3-ATGCAAAAATGGHMA	STREME-3	AAEL028236	531	545	+	8.14943	6.22e-05	0.364	GGGCAAAAATGACAT
3-ATGCAAAAATGGHMA	STREME-3	AAEL016972	594	608	-	8.12644	6.28e-05	0.366	TTGCACAAATCGCCC
3-ATGCAAAAATGGHMA	STREME-3	AAEL013910	191	205	+	8.08046	6.38e-05	0.371	ATGCAAGAATCGAGA
3-ATGCAAAAATGGHMA	STREME-3	AAEL001851	1310	1324	-	8.06897	6.4e-05	0.372	GTGCAAATATTGTCT
3-ATGCAAAAATGGHMA	STREME-3	AAEL019519	88	102	+	8.04598	6.47e-05	0.373	CAGCAAAAATGACTA
3-ATGCAAAAATGGHMA	STREME-3	AAEL013535	470	484	+	8.04598	6.47e-05	0.373	TTGCAAATATGGGCA
3-ATGCAAAAATGGHMA	STREME-3	AAEL008080	1724	1738	+	8.01149	6.56e-05	0.377	ATTCAAAAATAGTCG
3-ATGCAAAAATGGHMA	STREME-3	AAEL027352	615	629	+	7.96552	6.67e-05	0.38	TTGTAAAAATTTCCA
3-ATGCAAAAATGGHMA	STREME-3	Ir8a	1367	1381	+	7.95402	6.7e-05	0.38	GTGCAAAAAAAGTTA
3-ATGCAAAAATGGHMA	STREME-3	AAEL006762	1673	1687	+	7.95402	6.7e-05	0.38	ATGCGAGATTCGCAA
3-ATGCAAAAATGGHMA	STREME-3	AAEL012060	360	374	+	7.90805	6.81e-05	0.38	ATACAAAATTTGTAA
3-ATGCAAAAATGGHMA	STREME-3	AAEL021447	583	597	-	7.90805	6.81e-05	0.38	ATTCAAAAATGGATG
3-ATGCAAAAATGGHMA	STREME-3	AAEL010529	1877	1891	-	7.89655	6.84e-05	0.38	TCGCACAAATGGCAA
3-ATGCAAAAATGGHMA	STREME-3	Or42	274	288	+	7.88506	6.86e-05	0.38	CAGCAAAATTGGAAA
3-ATGCAAAAATGGHMA	STREME-3	AAEL002005	697	711	+	7.88506	6.86e-05	0.38	ATGCACACATTGTCT
3-ATGCAAAAATGGHMA	STREME-3	AAEL002524	1550	1564	+	7.86207	6.93e-05	0.38	TTGCGAAAAATAAAA
3-ATGCAAAAATGGHMA	STREME-3	AAEL003413	855	869	+	7.85057	6.96e-05	0.38	ATGCAAGAATAATGA
3-ATGCAAAAATGGHMA	STREME-3	AAEL017120	1016	1030	-	7.85057	6.96e-05	0.38	AAGCAAAAATTCCCC
3-ATGCAAAAATGGHMA	STREME-3	AAEL017188	860	874	-	7.83908	6.99e-05	0.38	TTGCATAAATGGCCC
3-ATGCAAAAATGGHMA	STREME-3	AAEL001851	953	967	+	7.83908	6.99e-05	0.38	TTCCAAAAATGGCAT
3-ATGCAAAAATGGHMA	STREME-3	AAEL012858	42	56	+	7.81609	7.05e-05	0.38	AAGCAAAAATAATAT
3-ATGCAAAAATGGHMA	STREME-3	AAEL006486	982	996	-	7.8046	7.07e-05	0.38	ATACAAAAATGCAAC
3-ATGCAAAAATGGHMA	STREME-3	AAEL003259	1423	1437	+	7.8046	7.07e-05	0.38	AAACAAAAATGATCA
3-ATGCAAAAATGGHMA	STREME-3	AAEL027236	1594	1608	+	7.8046	7.07e-05	0.38	AAACAAAAATGATCA
3-ATGCAAAAATGGHMA	STREME-3	AAEL001840	423	437	-	7.7931	7.1e-05	0.38	ATGTAAAAATGTACC
3-ATGCAAAAATGGHMA	STREME-3	AAEL002276	486	500	+	7.77011	7.16e-05	0.38	AGGCAAAAATTTTCT
3-ATGCAAAAATGGHMA	STREME-3	AAEL013936	905	919	+	7.77011	7.16e-05	0.38	GTGCAAAAATACCGA
3-ATGCAAAAATGGHMA	STREME-3	AAEL020895	1628	1642	+	7.77011	7.16e-05	0.38	TTGCAAAAATCTTCT
3-ATGCAAAAATGGHMA	STREME-3	AAEL000064	24	38	-	7.75862	7.19e-05	0.38	ATGCGAAAAAAATCT
3-ATGCAAAAATGGHMA	STREME-3	AAEL005199	329	343	+	7.75862	7.19e-05	0.38	ATGCAAAAAAAAAAT
3-ATGCAAAAATGGHMA	STREME-3	AAEL000871	462	476	+	7.75862	7.19e-05	0.38	ATGCAAAAATCCTGG
3-ATGCAAAAATGGHMA	STREME-3	AAEL007371	675	689	-	7.75862	7.19e-05	0.38	ATGCAAAAATCCTGG
3-ATGCAAAAATGGHMA	STREME-3	AAEL021888	1114	1128	-	7.74713	7.22e-05	0.38	ATGGAAAAACGGCCA
3-ATGCAAAAATGGHMA	STREME-3	AAEL021888	1620	1634	+	7.74713	7.22e-05	0.38	ATGGAAAAACGGCCA
3-ATGCAAAAATGGHMA	STREME-3	AAEL005026	623	637	+	7.72414	7.28e-05	0.38	TTGCAAAAAAGTTTG
3-ATGCAAAAATGGHMA	STREME-3	AAEL000165	767	781	+	7.72414	7.28e-05	0.38	TTGCAAAAAAGTTTG
3-ATGCAAAAATGGHMA	STREME-3	AAEL008485	798	812	-	7.72414	7.28e-05	0.38	TTGCAAAAAAGTTTG
3-ATGCAAAAATGGHMA	STREME-3	AAEL000101	896	910	-	7.72414	7.28e-05	0.38	TTGCAAAAAAGTTTG
3-ATGCAAAAATGGHMA	STREME-3	AAEL005668	910	924	+	7.72414	7.28e-05	0.38	TTGCAAAAAAGTTTG
3-ATGCAAAAATGGHMA	STREME-3	AAEL019906	1022	1036	-	7.72414	7.28e-05	0.38	TTGCAAAAAAGTTTG
3-ATGCAAAAATGGHMA	STREME-3	AAEL008211	1061	1075	-	7.72414	7.28e-05	0.38	TTGCAAAAAAGTTTG
3-ATGCAAAAATGGHMA	STREME-3	AAEL000037	1099	1113	-	7.72414	7.28e-05	0.38	TTGCAAAAAAGTTTG
3-ATGCAAAAATGGHMA	STREME-3	AAEL007013	1132	1146	-	7.72414	7.28e-05	0.38	CTGCAAAAATTATAC
3-ATGCAAAAATGGHMA	STREME-3	AAEL011941	1202	1216	+	7.72414	7.28e-05	0.38	ATGCACAAAACGTCG
3-ATGCAAAAATGGHMA	STREME-3	AAEL006168	1912	1926	+	7.70115	7.34e-05	0.381	TTGCAAAAAATGAGA
3-ATGCAAAAATGGHMA	STREME-3	AAEL003631	972	986	+	7.68966	7.37e-05	0.381	ATGTAAAAATTGTGG
3-ATGCAAAAATGGHMA	STREME-3	AAEL005702	1198	1212	+	7.68966	7.37e-05	0.381	ATGGAAAAATGCTAG
3-ATGCAAAAATGGHMA	STREME-3	AAEL006319	1645	1659	+	7.68966	7.37e-05	0.381	ATGCGAAATTGCATT
3-ATGCAAAAATGGHMA	STREME-3	AAEL020895	232	246	+	7.67816	7.4e-05	0.382	ATGCAAAAACTAATA
3-ATGCAAAAATGGHMA	STREME-3	AAEL017188	1020	1034	+	7.66667	7.44e-05	0.382	TAGCAAAATTGGCTG
3-ATGCAAAAATGGHMA	STREME-3	AAEL015424	1882	1896	-	7.66667	7.44e-05	0.382	CGGCAAAAATTGTAT
3-ATGCAAAAATGGHMA	STREME-3	AAEL017262	1403	1417	+	7.65517	7.47e-05	0.382	ATGCAAGAATACAAC
3-ATGCAAAAATGGHMA	STREME-3	AAEL015119	125	139	-	7.64368	7.5e-05	0.383	ATGCGAAATTAGTGG
3-ATGCAAAAATGGHMA	STREME-3	AAEL011867	306	320	-	7.62069	7.57e-05	0.383	TAGCAAATATTGTAA
3-ATGCAAAAATGGHMA	STREME-3	AAEL024997	1887	1901	-	7.62069	7.57e-05	0.383	GGGCGAAAATTGAAG
3-ATGCAAAAATGGHMA	STREME-3	AAEL019981	862	876	-	7.6092	7.6e-05	0.383	ATGCACGAAAGGCCC
3-ATGCAAAAATGGHMA	STREME-3	AAEL018003	736	750	-	7.5977	7.63e-05	0.383	ATGCAAAAAACGTGA
3-ATGCAAAAATGGHMA	STREME-3	AAEL009567	945	959	+	7.5977	7.63e-05	0.383	ATGCAAAAAACGTGA
3-ATGCAAAAATGGHMA	STREME-3	AAEL012628	1233	1247	-	7.5977	7.63e-05	0.383	ATGCAAAAAACGTGA
3-ATGCAAAAATGGHMA	STREME-3	Ir8a	1450	1464	-	7.58621	7.66e-05	0.383	ATGCGAAAACTTAAA
3-ATGCAAAAATGGHMA	STREME-3	AAEL008080	162	176	-	7.57471	7.69e-05	0.383	CTGCAAAAAAAACAA
3-ATGCAAAAATGGHMA	STREME-3	AAEL023125	474	488	+	7.57471	7.69e-05	0.383	ATACAAAAAAGGAAT
3-ATGCAAAAATGGHMA	STREME-3	AAEL011325	1624	1638	-	7.57471	7.69e-05	0.383	ATGCGACAAAGTACA
3-ATGCAAAAATGGHMA	STREME-3	AAEL015430	1036	1050	+	7.56322	7.72e-05	0.384	ATACAAAAATCGTTA
3-ATGCAAAAATGGHMA	STREME-3	AAEL009513	334	348	-	7.55172	7.75e-05	0.385	GTGCAAATATTGTAT
3-ATGCAAAAATGGHMA	STREME-3	AAEL023841	660	674	+	7.54023	7.79e-05	0.385	ATGCAAAAACAATAT
3-ATGCAAAAATGGHMA	STREME-3	AAEL009950	98	112	+	7.52874	7.82e-05	0.385	ATGCGAAATAGTTAA
3-ATGCAAAAATGGHMA	STREME-3	AAEL020789	297	311	-	7.52874	7.82e-05	0.385	TTGCAAGAATTCCTG
3-ATGCAAAAATGGHMA	STREME-3	AAEL013413	501	515	+	7.50575	7.9e-05	0.387	ATCCAAATATGGTAA
3-ATGCAAAAATGGHMA	STREME-3	AAEL002733	633	647	-	7.50575	7.9e-05	0.387	ATCCAAATATGGTAA
3-ATGCAAAAATGGHMA	STREME-3	AAEL011455	422	436	-	7.48276	7.97e-05	0.388	TTGCGCAAATTGCGG
3-ATGCAAAAATGGHMA	STREME-3	AAEL003722	1264	1278	+	7.48276	7.97e-05	0.388	ATATGAAAATGGTAG
3-ATGCAAAAATGGHMA	STREME-3	AAEL015424	1735	1749	+	7.48276	7.97e-05	0.388	ATGCGAACTTGAAAA
3-ATGCAAAAATGGHMA	STREME-3	AAEL013271	1026	1040	-	7.47126	8.01e-05	0.389	ATGTAAGAATGCCAT
3-ATGCAAAAATGGHMA	STREME-3	AAEL019722	323	337	+	7.45977	8.04e-05	0.389	TGGCAACATTGGCAA
3-ATGCAAAAATGGHMA	STREME-3	AAEL017262	851	865	+	7.45977	8.04e-05	0.389	TTGCAAAATTGCTTT
3-ATGCAAAAATGGHMA	STREME-3	AAEL009950	1236	1250	+	7.43678	8.11e-05	0.391	TTGCAATAATGGAAT
3-ATGCAAAAATGGHMA	STREME-3	AAEL000099	740	754	-	7.42529	8.15e-05	0.391	AAGCAAAAATGTTTT
3-ATGCAAAAATGGHMA	STREME-3	AAEL019519	68	82	-	7.41379	8.19e-05	0.391	TTGCAAAAAATTCAG
3-ATGCAAAAATGGHMA	STREME-3	AAEL000314	1442	1456	-	7.41379	8.19e-05	0.391	TGACAAAAATGGAAG
3-ATGCAAAAATGGHMA	STREME-3	AAEL026926	78	92	-	7.36782	8.32e-05	0.391	ATGTAAAATTGTTAA
3-ATGCAAAAATGGHMA	STREME-3	AAEL011318	711	725	+	7.36782	8.32e-05	0.391	GTACAAAATTGGCAA
3-ATGCAAAAATGGHMA	STREME-3	AAEL003722	1381	1395	+	7.36782	8.32e-05	0.391	TTGCGAAATTATTCA
3-ATGCAAAAATGGHMA	STREME-3	AAEL023858	854	868	-	7.35632	8.36e-05	0.391	ATGCAAAAAACTACA
3-ATGCAAAAATGGHMA	STREME-3	AAEL026175	1269	1283	+	7.35632	8.36e-05	0.391	TTGCGAACATTGAAT
3-ATGCAAAAATGGHMA	STREME-3	AAEL003631	609	623	-	7.34483	8.39e-05	0.391	ATGCAAAAAACGAAC
3-ATGCAAAAATGGHMA	STREME-3	AAEL006909	1809	1823	+	7.34483	8.39e-05	0.391	AGACGAAAATGATCA
3-ATGCAAAAATGGHMA	STREME-3	AAEL000213	647	661	+	7.33333	8.43e-05	0.391	CTGCACATATGACAA
3-ATGCAAAAATGGHMA	STREME-3	AAEL008701	876	890	-	7.33333	8.43e-05	0.391	ATGCAAAATTCTACA
3-ATGCAAAAATGGHMA	STREME-3	AAEL011593	1416	1430	-	7.32184	8.46e-05	0.391	ATGCGAAAACAGTTT
3-ATGCAAAAATGGHMA	STREME-3	AAEL003214	150	164	-	7.31034	8.5e-05	0.391	ATACAAAAATTTAAA
3-ATGCAAAAATGGHMA	STREME-3	AAEL007814	240	254	-	7.31034	8.5e-05	0.391	ATACAAAAATTTAAA
3-ATGCAAAAATGGHMA	STREME-3	AAEL008378	1252	1266	+	7.31034	8.5e-05	0.391	TTGCAAAAAAAGTTT
3-ATGCAAAAATGGHMA	STREME-3	AAEL011771	139	153	+	7.29885	8.54e-05	0.391	ATGGAAGAATGGTAG
3-ATGCAAAAATGGHMA	STREME-3	AAEL021602	334	348	+	7.29885	8.54e-05	0.391	ATGGAAGAATGGTAG
3-ATGCAAAAATGGHMA	STREME-3	AAEL003116	578	592	-	7.29885	8.54e-05	0.391	ATACAAAAAATGAAA
3-ATGCAAAAATGGHMA	STREME-3	AAEL005384	766	780	-	7.29885	8.54e-05	0.391	ATGGAAGAATGGTAG
3-ATGCAAAAATGGHMA	STREME-3	AAEL019906	998	1012	+	7.29885	8.54e-05	0.391	TTGCAAGTATGGAGA
3-ATGCAAAAATGGHMA	STREME-3	AAEL014045	1139	1153	-	7.29885	8.54e-05	0.391	ATGGAAGAATGGTAG
3-ATGCAAAAATGGHMA	STREME-3	AAEL012822	638	652	-	7.28736	8.57e-05	0.391	ATGCGTAAATTGTAG
3-ATGCAAAAATGGHMA	STREME-3	AAEL022233	1448	1462	+	7.28736	8.57e-05	0.391	TTGCAAAGATGGTTG
3-ATGCAAAAATGGHMA	STREME-3	AAEL003116	399	413	-	7.26437	8.65e-05	0.393	CTGCACAAATGGTGT
3-ATGCAAAAATGGHMA	STREME-3	AAEL020895	129	143	-	7.25287	8.68e-05	0.393	GTGCGAAAAACGTCA
3-ATGCAAAAATGGHMA	STREME-3	AAEL019981	277	291	-	7.25287	8.68e-05	0.393	ATGTAAAATTGTACA
3-ATGCAAAAATGGHMA	STREME-3	AAEL013413	897	911	-	7.25287	8.68e-05	0.393	ATGAGAAAATGCAAA
3-ATGCAAAAATGGHMA	STREME-3	AAEL020156	365	379	+	7.24138	8.72e-05	0.393	ATGCGCAAAATATCA
3-ATGCAAAAATGGHMA	STREME-3	AAEL003150	1683	1697	+	7.24138	8.72e-05	0.393	GTGCAAAATTTCTAA
3-ATGCAAAAATGGHMA	STREME-3	AAEL019519	250	264	-	7.22989	8.76e-05	0.393	TTGCAAAAAAATCAG
3-ATGCAAAAATGGHMA	STREME-3	AAEL006636	1844	1858	-	7.22989	8.76e-05	0.393	ATACGAAAATGATAC
3-ATGCAAAAATGGHMA	STREME-3	AAEL018208	197	211	-	7.21839	8.8e-05	0.393	ATGCAAAATTTCATG
3-ATGCAAAAATGGHMA	STREME-3	Or42	345	359	-	7.21839	8.8e-05	0.393	ATGCAAAACTGCCAT
3-ATGCAAAAATGGHMA	STREME-3	AAEL008045	275	289	+	7.2069	8.83e-05	0.394	CTGCAAAAAATATAA
3-ATGCAAAAATGGHMA	STREME-3	AAEL012628	1979	1993	+	7.17241	8.93e-05	0.398	TTGCAAAATTATTCG
3-ATGCAAAAATGGHMA	STREME-3	AAEL002997	698	712	-	7.14943	9e-05	0.4	ATGCAAACATTCAAT
3-ATGCAAAAATGGHMA	STREME-3	AAEL026175	1699	1713	+	7.13793	9.04e-05	0.401	CTGTGAGAATGGAAA
3-ATGCAAAAATGGHMA	STREME-3	AAEL014772	54	68	-	7.11494	9.11e-05	0.401	TTGCAAAACTTGAAA
3-ATGCAAAAATGGHMA	STREME-3	AAEL017270	1080	1094	-	7.11494	9.11e-05	0.401	ATACAAAAAAAGAAA
3-ATGCAAAAATGGHMA	STREME-3	AAEL023908	1169	1183	+	7.11494	9.11e-05	0.401	TTGCAAAATTTCTCT
3-ATGCAAAAATGGHMA	STREME-3	AAEL011771	1248	1262	+	7.11494	9.11e-05	0.401	TTGCAAGTATCGCAA
3-ATGCAAAAATGGHMA	STREME-3	AAEL027336	1252	1266	+	7.10345	9.15e-05	0.401	AAGCAAAATTGCTTA
3-ATGCAAAAATGGHMA	STREME-3	AAEL007016	1848	1862	+	7.09195	9.2e-05	0.403	TTGCGAAAACATCCA
3-ATGCAAAAATGGHMA	STREME-3	AAEL002404	775	789	+	7.08046	9.24e-05	0.403	ATGCAAGAAAAAAAA
3-ATGCAAAAATGGHMA	STREME-3	AAEL000786	1231	1245	+	7.08046	9.24e-05	0.403	TTGCAAACATTTCCG
3-ATGCAAAAATGGHMA	STREME-3	AAEL003345	560	574	+	7.05747	9.32e-05	0.405	TAGCAAAAATGAAGA
3-ATGCAAAAATGGHMA	STREME-3	AAEL004013	1513	1527	-	7.05747	9.32e-05	0.405	TTGCAAATTTGGATG
3-ATGCAAAAATGGHMA	STREME-3	AAEL001162	134	148	-	7	9.5e-05	0.41	ATTCAAAAATGCCCT
3-ATGCAAAAATGGHMA	STREME-3	AAEL020574	546	560	-	7	9.5e-05	0.41	ATGCAAAAAAAAATG
3-ATGCAAAAATGGHMA	STREME-3	AAEL001261	1077	1091	+	6.98851	9.53e-05	0.411	ATGCAAATTTTGACT
3-ATGCAAAAATGGHMA	STREME-3	AAEL000044	1012	1026	-	6.96552	9.61e-05	0.411	ATGCAAGTAATGTCA
3-ATGCAAAAATGGHMA	STREME-3	AAEL003259	1387	1401	-	6.96552	9.61e-05	0.411	TTGAAAAAATGATAA
3-ATGCAAAAATGGHMA	STREME-3	AAEL022371	1971	1985	-	6.96552	9.61e-05	0.411	CTGCAAAATTTCCCG
3-ATGCAAAAATGGHMA	STREME-3	AAEL002112	554	568	+	6.95402	9.65e-05	0.411	AAGAAAAAATGGTAA
3-ATGCAAAAATGGHMA	STREME-3	AAEL027850	1256	1270	-	6.95402	9.65e-05	0.411	AAGAAAAAATGGTAA
3-ATGCAAAAATGGHMA	STREME-3	AAEL020430	1570	1584	-	6.95402	9.65e-05	0.411	ATGCACATATTTTCA
3-ATGCAAAAATGGHMA	STREME-3	AAEL005749	386	400	+	6.93103	9.74e-05	0.413	ATGCAATAATTACAA
3-ATGCAAAAATGGHMA	STREME-3	AAEL018149	43	57	-	6.91954	9.78e-05	0.413	GTGCACAAATGATGA
3-ATGCAAAAATGGHMA	STREME-3	AAEL021424	726	740	-	6.91954	9.78e-05	0.413	AAGCAAATATAGCAT
3-ATGCAAAAATGGHMA	STREME-3	AAEL010132	1324	1338	-	6.91954	9.78e-05	0.413	ATGCAAAATAGAACT
3-ATGCAAAAATGGHMA	STREME-3	AAEL004013	830	844	-	6.90805	9.83e-05	0.414	GTGCAAAAAAAAACA
3-ATGCAAAAATGGHMA	STREME-3	AAEL000101	1543	1557	+	6.90805	9.83e-05	0.414	GGGCAAAAATTGTTG
3-ATGCAAAAATGGHMA	STREME-3	AAEL005702	754	768	-	6.89655	9.88e-05	0.414	ATGCAAAATTTATGA
3-ATGCAAAAATGGHMA	STREME-3	AAEL020574	1700	1714	+	6.89655	9.88e-05	0.414	TTGTAAAAATTTTAA
3-ATGCAAAAATGGHMA	STREME-3	AAEL000316	633	647	-	6.88506	9.92e-05	0.415	GTGCAAAATTAAACA
3-ATGCAAAAATGGHMA	STREME-3	AAEL006675	746	760	+	6.87356	9.97e-05	0.416	ATGAAAAAATGGCGG
# FIMO (Find Individual Motif Occurrences): Version 5.5.7 compiled on Aug 29 2024 at 17:50:14
# The format of this file is described at https://meme-suite.org/meme/doc/fimo-output-format.html#tsv_results.
# fimo --verbosity 1 --oc fimo_out_7 --bgfile ./background --motif 3-ATGCAAAAATGGHMA streme_out/streme.xml Ir8a_UP_upstream.fasta
