## Supplementary XSTREME Motif Analysis for "The co-receptors *Orco* and *Ir8a* are required for coordinated expression of chemosensory genes in the antennae of the yellow fever mosquito, *Aedes aegypti*": fimo.tsv

motif_id	motif_alt_id	sequence_name	start	stop	strand	score	p-value	q-value	matched_sequence
8-AGCCTGCTTCTCAGC	STREME-8	AAEL007770	39	53	-	29.4091	2.89e-10	3.02e-05	AGCCTGCTTCTCAGC
8-AGCCTGCTTCTCAGC	STREME-8	AAEL003299	359	373	-	29.4091	2.89e-10	3.02e-05	AGCCTGCTTCTCAGC
8-AGCCTGCTTCTCAGC	STREME-8	AAEL019722	385	399	-	29.4091	2.89e-10	3.02e-05	AGCCTGCTTCTCAGC
8-AGCCTGCTTCTCAGC	STREME-8	AAEL013990	631	645	-	29.4091	2.89e-10	3.02e-05	AGCCTGCTTCTCAGC
8-AGCCTGCTTCTCAGC	STREME-8	AAEL014832	631	645	-	29.4091	2.89e-10	3.02e-05	AGCCTGCTTCTCAGC
8-AGCCTGCTTCTCAGC	STREME-8	AAEL008452	747	761	-	29.4091	2.89e-10	3.02e-05	AGCCTGCTTCTCAGC
8-AGCCTGCTTCTCAGC	STREME-8	AAEL001986	768	782	-	29.4091	2.89e-10	3.02e-05	AGCCTGCTTCTCAGC
8-AGCCTGCTTCTCAGC	STREME-8	AAEL014493	799	813	+	29.4091	2.89e-10	3.02e-05	AGCCTGCTTCTCAGC
8-AGCCTGCTTCTCAGC	STREME-8	AAEL003508	804	818	+	29.4091	2.89e-10	3.02e-05	AGCCTGCTTCTCAGC
8-AGCCTGCTTCTCAGC	STREME-8	AAEL002726	941	955	+	29.4091	2.89e-10	3.02e-05	AGCCTGCTTCTCAGC
8-AGCCTGCTTCTCAGC	STREME-8	AAEL011408	994	1008	-	29.4091	2.89e-10	3.02e-05	AGCCTGCTTCTCAGC
8-AGCCTGCTTCTCAGC	STREME-8	AAEL021114	1062	1076	-	29.4091	2.89e-10	3.02e-05	AGCCTGCTTCTCAGC
8-AGCCTGCTTCTCAGC	STREME-8	AAEL020083	1138	1152	-	29.4091	2.89e-10	3.02e-05	AGCCTGCTTCTCAGC
8-AGCCTGCTTCTCAGC	STREME-8	AAEL003299	1168	1182	+	29.4091	2.89e-10	3.02e-05	AGCCTGCTTCTCAGC
8-AGCCTGCTTCTCAGC	STREME-8	AAEL009722	1260	1274	+	29.4091	2.89e-10	3.02e-05	AGCCTGCTTCTCAGC
8-AGCCTGCTTCTCAGC	STREME-8	AAEL012538	1363	1377	-	29.4091	2.89e-10	3.02e-05	AGCCTGCTTCTCAGC
8-AGCCTGCTTCTCAGC	STREME-8	AAEL000316	1473	1487	+	29.4091	2.89e-10	3.02e-05	AGCCTGCTTCTCAGC
8-AGCCTGCTTCTCAGC	STREME-8	AAEL013990	1553	1567	-	29.4091	2.89e-10	3.02e-05	AGCCTGCTTCTCAGC
8-AGCCTGCTTCTCAGC	STREME-8	AAEL001050	1668	1682	-	29.4091	2.89e-10	3.02e-05	AGCCTGCTTCTCAGC
8-AGCCTGCTTCTCAGC	STREME-8	AAEL006585	1839	1853	-	29.4091	2.89e-10	3.02e-05	AGCCTGCTTCTCAGC
8-AGCCTGCTTCTCAGC	STREME-8	AAEL027850	505	519	-	26.3295	7.59e-10	6.35e-05	AGCCTGCTTCTCAGA
8-AGCCTGCTTCTCAGC	STREME-8	AAEL010640	557	571	-	26.3295	7.59e-10	6.35e-05	AGCCTGCTTCTCAGA
8-AGCCTGCTTCTCAGC	STREME-8	AAEL002413	788	802	+	26.3295	7.59e-10	6.35e-05	AGCCTGCTTCTCAGA
8-AGCCTGCTTCTCAGC	STREME-8	AAEL024451	849	863	-	26.3295	7.59e-10	6.35e-05	AGCCTGCTTCTCAGA
8-AGCCTGCTTCTCAGC	STREME-8	AAEL015424	1392	1406	-	26.3295	7.59e-10	6.35e-05	AGCCTGCTTCTCAGA
8-AGCCTGCTTCTCAGC	STREME-8	AAEL027772	372	386	+	25.9659	1.88e-09	0.000135	AGCCTGCTTCTCAGT
8-AGCCTGCTTCTCAGC	STREME-8	AAEL000006	450	464	-	25.9659	1.88e-09	0.000135	AGCCTGCTTCTCAGT
8-AGCCTGCTTCTCAGC	STREME-8	AAEL007796	652	666	-	25.9659	1.88e-09	0.000135	AGCCTGCTTCTCAGT
8-AGCCTGCTTCTCAGC	STREME-8	AAEL028175	1481	1495	-	25.9659	1.88e-09	0.000135	AGCCTGCTTCTCAGT
8-AGCCTGCTTCTCAGC	STREME-8	AAEL002585	184	198	+	25.9318	2.17e-09	0.000151	AGCCTGCTACTCAGC
8-AGCCTGCTTCTCAGC	STREME-8	AAEL003091	1164	1178	+	25.2045	3.46e-09	0.000226	AGTCTGCTTCTCAGC
8-AGCCTGCTTCTCAGC	STREME-8	AAEL000044	1515	1529	-	25.2045	3.46e-09	0.000226	AGTCTGCTTCTCAGC
8-AGCCTGCTTCTCAGC	STREME-8	AAEL021447	1247	1261	-	24.8864	4.22e-09	0.00026	AGCCTGCTTTTCAGC
8-AGCCTGCTTCTCAGC	STREME-8	AAEL019600	1611	1625	+	24.8864	4.22e-09	0.00026	AGCCTGCTTTTCAGC
8-AGCCTGCTTCTCAGC	STREME-8	AAEL008879	1074	1088	+	24.6477	4.5e-09	0.000269	AGCCTGCTTCACAGC
8-AGCCTGCTTCTCAGC	STREME-8	AAEL003723	514	528	-	24.5227	6.02e-09	0.000341	ATCCTGCTTCTCAGC
8-AGCCTGCTTCTCAGC	STREME-8	AAEL027236	1659	1673	-	24.5227	6.02e-09	0.000341	ATCCTGCTTCTCAGC
8-AGCCTGCTTCTCAGC	STREME-8	AAEL004335	957	971	+	24.3636	7.02e-09	0.000387	AGCCTGCTGCTCAGC
8-AGCCTGCTTCTCAGC	STREME-8	AAEL019673	808	822	+	24.0341	7.49e-09	0.000402	AGCCTGTTTCTCAGC
8-AGCCTGCTTCTCAGC	STREME-8	AAEL002343	1791	1805	-	23.9205	7.96e-09	0.000417	AGCCTGCTTCTTAGC
8-AGCCTGCTTCTCAGC	STREME-8	AAEL005575	447	461	-	23.8523	9.37e-09	0.000467	AGCCTTCTTCTCAGC
8-AGCCTGCTTCTCAGC	STREME-8	AAEL009596	1198	1212	+	23.8523	9.37e-09	0.000467	AGCATGCTTCTCAGC
8-AGCCTGCTTCTCAGC	STREME-8	AAEL013515	1359	1373	-	23.6705	9.66e-09	0.00047	ACCCTGCTTCTCAGC
8-AGCCTGCTTCTCAGC	STREME-8	AAEL023125	561	575	+	22.8523	1.43e-08	0.000682	AGCCTGCTACTCAGA
8-AGCCTGCTTCTCAGC	STREME-8	AAEL019981	731	745	+	21.8636	2.16e-08	0.001	AGCCTGCTTCTCCGT
8-AGCCTGCTTCTCAGC	STREME-8	AAEL011520	714	728	+	21.7841	2.49e-08	0.00113	AGTCTGATTCTCAGC
8-AGCCTGCTTCTCAGC	STREME-8	AAEL024591	920	934	+	21.4432	3.25e-08	0.00145	ATCCTGCTTCTCAGA
8-AGCCTGCTTCTCAGC	STREME-8	AAEL017144	152	166	+	21.0114	4.82e-08	0.0021	AGCCTGCTACTAAGC
8-AGCCTGCTTCTCAGC	STREME-8	AAEL024421	996	1010	+	20.9205	5.18e-08	0.00221	AGTCAGCTTCTCAGC
8-AGCCTGCTTCTCAGC	STREME-8	AAEL004343	1636	1650	-	20.8409	5.3e-08	0.00222	AGCCTGCTTCTTAGA
8-AGCCTGCTTCTCAGC	STREME-8	AAEL000543	1711	1725	-	20.4091	7.46e-08	0.00306	GGCCTGCATCTCAGC
8-AGCCTGCTTCTCAGC	STREME-8	AAEL001745	27	41	+	20.3182	8.11e-08	0.0032	AATCTGCTTCTCAGC
8-AGCCTGCTTCTCAGC	STREME-8	AAEL019722	972	986	-	20.3182	8.11e-08	0.0032	AATCTGCTTCTCAGC
8-AGCCTGCTTCTCAGC	STREME-8	AAEL011941	822	836	-	20.1932	8.81e-08	0.00342	AGGCTGCTTCTCAGT
8-AGCCTGCTTCTCAGC	STREME-8	AAEL005826	202	216	+	19.4773	1.3e-07	0.00497	AGCCTAATTCTCAGC
8-AGCCTGCTTCTCAGC	STREME-8	AAEL000342	937	951	-	19.3295	1.43e-07	0.00536	AGCATGCTTTTCAGC
8-AGCCTGCTTCTCAGC	STREME-8	AAEL023908	225	239	-	19.0909	1.56e-07	0.00536	AGCCTGATTCGCTGC
8-AGCCTGCTTCTCAGC	STREME-8	AAEL019607	1139	1153	+	19.0909	1.56e-07	0.00536	AGCCTGATTCGCTGC
8-AGCCTGCTTCTCAGC	STREME-8	AAEL024482	1309	1323	-	19.0909	1.56e-07	0.00536	AGCCTGATTCGCTGC
8-AGCCTGCTTCTCAGC	STREME-8	AAEL027492	1311	1325	-	19.0909	1.56e-07	0.00536	AGCCTGATTCGCTGC
8-AGCCTGCTTCTCAGC	STREME-8	AAEL004175	1391	1405	-	19.0909	1.56e-07	0.00536	AGCCTGATTCGCTGC
8-AGCCTGCTTCTCAGC	STREME-8	AAEL000937	472	486	+	17.9886	2.68e-07	0.00906	AGCCTGATATTCAGC
8-AGCCTGCTTCTCAGC	STREME-8	AAEL006161	1952	1966	-	17.6023	3.18e-07	0.0105	AACCTGCTACTCAGT
8-AGCCTGCTTCTCAGC	STREME-8	AAEL008936	1201	1215	-	17.5227	3.26e-07	0.0105	AGCTTGTTTCTCAGC
8-AGCCTGCTTCTCAGC	STREME-8	AAEL013413	1437	1451	+	17.5227	3.26e-07	0.0105	AGCTTGTTTCTCAGC
8-AGCCTGCTTCTCAGC	STREME-8	AAEL007016	436	450	-	17.1818	3.92e-07	0.0124	AGCCTGCTTCCCCGA
8-AGCCTGCTTCTCAGC	STREME-8	AAEL007991	537	551	-	16.25	6.86e-07	0.0214	AACCTGCATCTCAGT
8-AGCCTGCTTCTCAGC	STREME-8	AAEL005373	1842	1856	+	16.0227	7.84e-07	0.0241	AGCCTGATCCTAAGC
8-AGCCTGCTTCTCAGC	STREME-8	AAEL002624	1669	1683	+	15.2273	1.25e-06	0.0379	AGCCTGCTTCTAACT
8-AGCCTGCTTCTCAGC	STREME-8	AAEL011455	1910	1924	-	14.9659	1.38e-06	0.0411	GGCCTGCTTATCAGC
8-AGCCTGCTTCTCAGC	STREME-8	AAEL022735	102	116	+	14.9205	1.43e-06	0.0411	AGCCTGCGTGTCATC
8-AGCCTGCTTCTCAGC	STREME-8	AAEL000037	1123	1137	-	14.9205	1.43e-06	0.0411	AGCCTGCGTGTCATC
8-AGCCTGCTTCTCAGC	STREME-8	AAEL008378	1228	1242	+	14.9205	1.43e-06	0.0411	AGCCTGCGTGTCATC
8-AGCCTGCTTCTCAGC	STREME-8	AAEL024460	1452	1466	+	14.8068	1.52e-06	0.043	AGCCATCTTCACAGC
8-AGCCTGCTTCTCAGC	STREME-8	AAEL023908	31	45	+	14.5682	1.72e-06	0.0468	AGCCTGATTTGCTGC
8-AGCCTGCTTCTCAGC	STREME-8	AAEL027492	1127	1141	+	14.5682	1.72e-06	0.0468	AGCCTGATTTGCTGC
8-AGCCTGCTTCTCAGC	STREME-8	AAEL019607	1333	1347	-	14.5682	1.72e-06	0.0468	AGCCTGATTTGCTGC
8-AGCCTGCTTCTCAGC	STREME-8	Gr57	276	290	+	14.5455	1.75e-06	0.0469	GGTCTGCTTCTCAAC
8-AGCCTGCTTCTCAGC	STREME-8	AAEL021904	1641	1655	+	14.0227	2.16e-06	0.0572	TGTCTGTTTCTCAGC
8-AGCCTGCTTCTCAGC	STREME-8	AAEL008070	443	457	+	13.5455	2.66e-06	0.0696	TGCCAGCTTCTGAGC
8-AGCCTGCTTCTCAGC	STREME-8	AAEL012255	1363	1377	-	12.8523	3.57e-06	0.0922	AGCCAGATTCTGAGA
8-AGCCTGCTTCTCAGC	STREME-8	AAEL009421	700	714	+	12.7386	3.75e-06	0.0957	GTCCTGCTTTGCAGC
8-AGCCTGCTTCTCAGC	STREME-8	AAEL021126	492	506	+	12.5795	4e-06	0.101	AGTCTGTTTCTCTGT
8-AGCCTGCTTCTCAGC	STREME-8	AAEL004805	550	564	+	12.4659	4.25e-06	0.106	AGCCTGCTTTTCTTA
8-AGCCTGCTTCTCAGC	STREME-8	AAEL006705	635	649	-	12.3295	4.49e-06	0.111	ACCCTGAATCGCAGC
8-AGCCTGCTTCTCAGC	STREME-8	AAEL022520	38	52	-	12.2045	4.78e-06	0.116	GCTCTGCTTCGCAGC
8-AGCCTGCTTCTCAGC	STREME-8	AAEL020430	1480	1494	+	12.1932	4.83e-06	0.116	ATTCTGCTCCTCAGA
8-AGCCTGCTTCTCAGC	STREME-8	AAEL009948	1702	1716	-	11.9091	5.46e-06	0.13	AGCATGATACCCAGC
8-AGCCTGCTTCTCAGC	STREME-8	AAEL002672	1263	1277	+	11.8295	5.72e-06	0.133	AGCCTGCGTGGCATC
8-AGCCTGCTTCTCAGC	STREME-8	AAEL017188	1806	1820	-	11.8182	5.75e-06	0.133	AGCGTGCTTCTCTGT
8-AGCCTGCTTCTCAGC	STREME-8	AAEL003260	198	212	-	11.8068	5.8e-06	0.133	CACCTGCTTCTCAGA
8-AGCCTGCTTCTCAGC	STREME-8	AAEL011318	870	884	-	11.5	6.7e-06	0.152	GTCCTGCTTCTGAGA
8-AGCCTGCTTCTCAGC	STREME-8	AAEL012255	1247	1261	-	11.2159	7.7e-06	0.172	AGCATGATTCTGAGT
8-AGCCTGCTTCTCAGC	STREME-8	AAEL012060	1375	1389	+	11.2045	7.75e-06	0.172	AGCATGCTTGACAGA
8-AGCCTGCTTCTCAGC	STREME-8	AAEL009722	1950	1964	+	11.1932	7.79e-06	0.172	GGCCTTCTGCTCAGT
8-AGCCTGCTTCTCAGC	STREME-8	AAEL001191	1257	1271	+	11.0114	8.54e-06	0.186	ACTCTGTTTCTCAGA
8-AGCCTGCTTCTCAGC	STREME-8	AAEL010125	1866	1880	-	10.9773	8.66e-06	0.187	ATTCTGCTTCTCTTC
8-AGCCTGCTTCTCAGC	STREME-8	AAEL006643	1278	1292	+	10.8409	9.19e-06	0.194	AGCTTTATTCTCAGA
8-AGCCTGCTTCTCAGC	STREME-8	AAEL000530	1426	1440	+	10.8409	9.19e-06	0.194	AGCATGCTTGACAGT
8-AGCCTGCTTCTCAGC	STREME-8	AAEL002242	1545	1559	+	10.7955	9.41e-06	0.195	AGCCTGCATGTCATT
8-AGCCTGCTTCTCAGC	STREME-8	AAEL029025	1599	1613	-	10.7614	9.59e-06	0.195	TGTATGCTTCTCAGA
8-AGCCTGCTTCTCAGC	STREME-8	AAEL005026	599	613	+	10.7159	9.85e-06	0.195	AGTCTGCGTGTCATC
8-AGCCTGCTTCTCAGC	STREME-8	AAEL005668	886	900	+	10.7159	9.85e-06	0.195	AGTCTGCGTGTCATC
8-AGCCTGCTTCTCAGC	STREME-8	AAEL019906	1046	1060	-	10.7159	9.85e-06	0.195	AGTCTGCGTGTCATC
8-AGCCTGCTTCTCAGC	STREME-8	AAEL008211	1085	1099	-	10.7159	9.85e-06	0.195	AGTCTGCGTGTCATC
8-AGCCTGCTTCTCAGC	STREME-8	AAEL028144	1326	1340	+	10.7159	9.85e-06	0.195	AGTCTGCGTGTCATC
8-AGCCTGCTTCTCAGC	STREME-8	AAEL003150	445	459	+	10.6818	9.99e-06	0.195	AGCCTTCTTGTAAGT
8-AGCCTGCTTCTCAGC	STREME-8	AAEL024421	1802	1816	-	10.5114	1.08e-05	0.209	ATTCTGCTGCACAGC
8-AGCCTGCTTCTCAGC	STREME-8	AAEL018149	1271	1285	+	10.4773	1.1e-05	0.211	AGCATGCTTTCCTGC
8-AGCCTGCTTCTCAGC	STREME-8	AAEL008485	822	836	-	10.4318	1.12e-05	0.214	AGTCTGCGTGTCACC
8-AGCCTGCTTCTCAGC	STREME-8	AAEL002485	1406	1420	+	10.3864	1.15e-05	0.217	AGCCATTTTCTCTGC
8-AGCCTGCTTCTCAGC	STREME-8	AAEL001671	1361	1375	-	10.3636	1.16e-05	0.217	AGCATGCTTCAATGC
8-AGCCTGCTTCTCAGC	STREME-8	AAEL015450	219	233	-	10.0682	1.32e-05	0.244	AGGCTTCTTCGAAGC
8-AGCCTGCTTCTCAGC	STREME-8	Or42	189	203	+	10.0341	1.34e-05	0.246	AACCTGCGTGTCATC
8-AGCCTGCTTCTCAGC	STREME-8	AAEL009593	751	765	-	9.92045	1.4e-05	0.255	AGCTTGTTTTTCAGA
8-AGCCTGCTTCTCAGC	STREME-8	AAEL000342	523	537	+	9.86364	1.44e-05	0.259	AGTCTGTTACTCAAC
8-AGCCTGCTTCTCAGC	STREME-8	AAEL026089	301	315	-	9.79545	1.48e-05	0.265	AGCCTAAGTCTCATC
8-AGCCTGCTTCTCAGC	STREME-8	AAEL026731	1255	1269	+	9.75	1.51e-05	0.268	GGCATGCTTCTCAAT
8-AGCCTGCTTCTCAGC	STREME-8	AAEL026459	936	950	+	9.73864	1.52e-05	0.268	AACCTACATCTCAGT
8-AGCCTGCTTCTCAGC	STREME-8	AAEL009513	428	442	+	9.54545	1.64e-05	0.286	AGCCTGTGTGTCATC
8-AGCCTGCTTCTCAGC	STREME-8	AAEL004342	430	444	-	9.44318	1.71e-05	0.288	AGGATTCTTCTCAGA
8-AGCCTGCTTCTCAGC	STREME-8	AAEL004342	1326	1340	-	9.44318	1.71e-05	0.288	AGGATTCTTCTCAGA
8-AGCCTGCTTCTCAGC	STREME-8	AAEL004342	1470	1484	-	9.44318	1.71e-05	0.288	AGGATTCTTCTCAGA
8-AGCCTGCTTCTCAGC	STREME-8	AAEL004342	1542	1556	-	9.44318	1.71e-05	0.288	AGGATTCTTCTCAGA
8-AGCCTGCTTCTCAGC	STREME-8	AAEL025921	513	527	-	9.32955	1.79e-05	0.298	ATCACGCTTCTCAGC
8-AGCCTGCTTCTCAGC	STREME-8	AAEL000596	62	76	+	9.31818	1.79e-05	0.298	GGTCTGCATCTCTGA
8-AGCCTGCTTCTCAGC	STREME-8	AAEL012828	459	473	-	9.19318	1.87e-05	0.309	TGCCTTTTACTCAGC
8-AGCCTGCTTCTCAGC	STREME-8	AAEL027985	1522	1536	+	9.125	1.93e-05	0.316	TGTCTGCTTCGCCGA
8-AGCCTGCTTCTCAGC	STREME-8	AAEL000937	1904	1918	+	9.07955	1.97e-05	0.316	TGCTTGCTTCGAAGC
8-AGCCTGCTTCTCAGC	STREME-8	AAEL006909	111	125	-	9.06818	1.98e-05	0.316	AATCTGCTTCACAAC
8-AGCCTGCTTCTCAGC	STREME-8	AAEL000234	1527	1541	+	9.06818	1.98e-05	0.316	AGCTTGCTTCGAACC
8-AGCCTGCTTCTCAGC	STREME-8	AAEL001390	734	748	-	9.05682	1.99e-05	0.316	AGCCTTCATCCAAGC
8-AGCCTGCTTCTCAGC	STREME-8	AAEL007033	610	624	+	9.01136	2.03e-05	0.319	GACTTGCATCTCAGC
8-AGCCTGCTTCTCAGC	STREME-8	AAEL021888	719	733	-	8.98864	2.05e-05	0.319	AGCCTACTCCGGAGC
8-AGCCTGCTTCTCAGC	STREME-8	AAEL010640	96	110	-	8.97727	2.06e-05	0.319	ATTCTACATCTCAGC
8-AGCCTGCTTCTCAGC	STREME-8	AAEL027505	1583	1597	+	8.95455	2.07e-05	0.319	AATCTGCATCGCAGT
8-AGCCTGCTTCTCAGC	STREME-8	AAEL024906	1793	1807	-	8.82955	2.16e-05	0.331	ATCCAGCTTTTCTGA
8-AGCCTGCTTCTCAGC	STREME-8	AAEL001986	940	954	-	8.78409	2.2e-05	0.334	GCTCTACTTCTCAGC
8-AGCCTGCTTCTCAGC	STREME-8	AAEL027776	391	405	-	8.65909	2.32e-05	0.349	ATCCTGCTGCCGAGC
8-AGCCTGCTTCTCAGC	STREME-8	AAEL024231	1450	1464	+	8.55682	2.39e-05	0.358	AGCCTGATTCATCGA
8-AGCCTGCTTCTCAGC	STREME-8	AAEL029031	425	439	-	8.5	2.44e-05	0.362	AGCCAGCTTCGAATA
8-AGCCTGCTTCTCAGC	STREME-8	AAEL001498	1609	1623	-	8.42045	2.52e-05	0.371	AGACTGCGACGCAGC
8-AGCCTGCTTCTCAGC	STREME-8	AAEL000101	920	934	-	8.40909	2.53e-05	0.371	AGCTTGCGTGTCATC
8-AGCCTGCTTCTCAGC	STREME-8	AAEL003150	1376	1390	+	8.38636	2.56e-05	0.371	AATCTGCTCCTCTGA
8-AGCCTGCTTCTCAGC	STREME-8	AAEL010623	658	672	-	8.35227	2.59e-05	0.371	AGCCTTCTGCTAATC
8-AGCCTGCTTCTCAGC	STREME-8	AAEL011070	1307	1321	-	8.35227	2.59e-05	0.371	AGACAGATTCTCAGA
8-AGCCTGCTTCTCAGC	STREME-8	AAEL003318	339	353	-	8.34091	2.6e-05	0.371	AGGCTGCTCCATAGC
8-AGCCTGCTTCTCAGC	STREME-8	AAEL011167	1842	1856	-	8.27273	2.68e-05	0.378	AGTCAGCTTTCCAGA
8-AGCCTGCTTCTCAGC	STREME-8	AAEL003413	488	502	-	8.20455	2.74e-05	0.378	AGGCTGTTTTTCATC
8-AGCCTGCTTCTCAGC	STREME-8	AAEL017262	822	836	-	8.20455	2.74e-05	0.378	AGGCTGTTTTTCATC
8-AGCCTGCTTCTCAGC	STREME-8	AAEL013413	918	932	+	8.20455	2.74e-05	0.378	AGGCTGTTTTTCATC
8-AGCCTGCTTCTCAGC	STREME-8	AAEL021424	1356	1370	-	8.20455	2.74e-05	0.378	AGGCTGTTTTTCATC
8-AGCCTGCTTCTCAGC	STREME-8	AAEL001671	1368	1382	+	8.18182	2.76e-05	0.378	AGCATGCTCGTCACC
8-AGCCTGCTTCTCAGC	STREME-8	AAEL024482	1114	1128	+	8.07955	2.87e-05	0.387	AGCCTGATTTGCTAC
8-AGCCTGCTTCTCAGC	STREME-8	AAEL004175	1197	1211	+	8.07955	2.87e-05	0.387	AGCCTGATTTGCTAC
8-AGCCTGCTTCTCAGC	STREME-8	AAEL001498	1607	1621	+	8.06818	2.88e-05	0.387	AAGCTGCGTCGCAGT
8-AGCCTGCTTCTCAGC	STREME-8	AAEL011070	1950	1964	+	8.02273	2.94e-05	0.393	AGCCTTTTTCTAATC
8-AGCCTGCTTCTCAGC	STREME-8	AAEL012853	308	322	-	7.97727	2.99e-05	0.397	AGCATCCTTCTCATC
8-AGCCTGCTTCTCAGC	STREME-8	AAEL011167	512	526	-	7.92045	3.06e-05	0.399	AGCTTGCTTTTAATC
8-AGCCTGCTTCTCAGC	STREME-8	AAEL020895	1844	1858	-	7.92045	3.06e-05	0.399	TGCCTGATTCTGAAC
8-AGCCTGCTTCTCAGC	STREME-8	AAEL008485	1598	1612	-	7.90909	3.07e-05	0.399	ACTCTACTCCTCAGC
8-AGCCTGCTTCTCAGC	STREME-8	AAEL021888	1585	1599	-	7.89773	3.09e-05	0.399	GATCTGAATCTCAGC
8-AGCCTGCTTCTCAGC	STREME-8	AAEL026309	270	284	-	7.875	3.11e-05	0.4	AACATTCTTCTCATC
8-AGCCTGCTTCTCAGC	STREME-8	AAEL006834	1656	1670	-	7.80682	3.18e-05	0.405	ATCCAGATACTCATC
8-AGCCTGCTTCTCAGC	STREME-8	AAEL001986	1546	1560	-	7.78409	3.2e-05	0.405	AGCTTGATTGTCTGA
8-AGCCTGCTTCTCAGC	STREME-8	AAEL028144	1846	1860	+	7.77273	3.22e-05	0.405	AGTCTGTTTGTCTGT
8-AGCCTGCTTCTCAGC	STREME-8	AAEL013998	258	272	+	7.72727	3.28e-05	0.405	CGCATGCTTCTCAAC
8-AGCCTGCTTCTCAGC	STREME-8	AAEL014772	198	212	+	7.71591	3.29e-05	0.405	ATGCTACTTTTCAGC
8-AGCCTGCTTCTCAGC	STREME-8	AAEL014140	918	932	+	7.71591	3.29e-05	0.405	AAGCTACTTTTCAGC
8-AGCCTGCTTCTCAGC	STREME-8	AAEL000342	1184	1198	-	7.70455	3.31e-05	0.405	AGCCTGCATTGCACT
8-AGCCTGCTTCTCAGC	STREME-8	AAEL026309	1653	1667	-	7.70455	3.31e-05	0.405	AGCCCTATTCGCAGC
8-AGCCTGCTTCTCAGC	STREME-8	AAEL010623	923	937	-	7.64773	3.4e-05	0.414	AGCCTATATCCCAGC
8-AGCCTGCTTCTCAGC	STREME-8	AAEL002112	19	33	-	7.56818	3.5e-05	0.421	AGTCTGCTATTCCTC
8-AGCCTGCTTCTCAGC	STREME-8	AAEL015163	754	768	+	7.56818	3.5e-05	0.421	AACCTGTTCCGCAGT
8-AGCCTGCTTCTCAGC	STREME-8	AAEL024231	974	988	-	7.53409	3.55e-05	0.422	AACATGATTCGAAGC
8-AGCCTGCTTCTCAGC	STREME-8	AAEL010858	1410	1424	-	7.53409	3.55e-05	0.422	AGCTTGTTTCTCAGG
8-AGCCTGCTTCTCAGC	STREME-8	AAEL015644	1694	1708	+	7.51136	3.58e-05	0.422	TGCCTGCTTATCACC
8-AGCCTGCTTCTCAGC	STREME-8	AAEL024482	102	116	-	7.47727	3.62e-05	0.422	AGCTTGATTGGCCGC
8-AGCCTGCTTCTCAGC	STREME-8	AAEL020865	1051	1065	+	7.47727	3.62e-05	0.422	AGCTTGATTGGCCGC
8-AGCCTGCTTCTCAGC	STREME-8	AAEL022520	1751	1765	-	7.47727	3.62e-05	0.422	AGCTTGATTGGCCGC
8-AGCCTGCTTCTCAGC	STREME-8	AAEL005648	1633	1647	-	7.40909	3.72e-05	0.428	ATTCAGCTTTTCCGC
8-AGCCTGCTTCTCAGC	STREME-8	AAEL001882	1946	1960	+	7.40909	3.72e-05	0.428	GGCATGTTTCGCTGC
8-AGCCTGCTTCTCAGC	STREME-8	AAEL001390	478	492	+	7.375	3.77e-05	0.431	AGCCAGATTCACAAA
8-AGCCTGCTTCTCAGC	STREME-8	AAEL004948	1971	1985	+	7.34091	3.83e-05	0.436	AGTCTTCTTCGGAGT
8-AGCCTGCTTCTCAGC	STREME-8	AAEL012255	157	171	-	7.29545	3.91e-05	0.437	AGCAAGATTCTGAGA
8-AGCCTGCTTCTCAGC	STREME-8	AAEL012255	712	726	-	7.29545	3.91e-05	0.437	AGCAAGATTCTGAGA
8-AGCCTGCTTCTCAGC	STREME-8	AAEL017144	1612	1626	+	7.29545	3.91e-05	0.437	AGTCAGTTTGTCAGT
8-AGCCTGCTTCTCAGC	STREME-8	AAEL001293	1352	1366	+	7.27273	3.95e-05	0.439	AGTCTCCGTCTCAGT
8-AGCCTGCTTCTCAGC	STREME-8	AAEL024972	1602	1616	-	7.26136	3.96e-05	0.439	AGTCTGCCTTTCTGC
8-AGCCTGCTTCTCAGC	STREME-8	AAEL020524	491	505	-	7.23864	4e-05	0.44	AGCCAGCAACTGTGC
8-AGCCTGCTTCTCAGC	STREME-8	AAEL001312	1883	1897	-	7.22727	4.02e-05	0.44	AGCCAGCTTTACATA
8-AGCCTGCTTCTCAGC	STREME-8	AAEL006017	828	842	+	7.15909	4.12e-05	0.449	AGTCTGCGTCTAATT
8-AGCCTGCTTCTCAGC	STREME-8	AAEL002485	240	254	-	7.14773	4.14e-05	0.449	TGTCAGCTTTTCAGT
8-AGCCTGCTTCTCAGC	STREME-8	AAEL003581	778	792	+	7.11364	4.19e-05	0.45	AGCCTACCTCGCAGA
8-AGCCTGCTTCTCAGC	STREME-8	AAEL017539	1150	1164	-	7.11364	4.19e-05	0.45	AGCTTGCCTCGCAGA
8-AGCCTGCTTCTCAGC	STREME-8	AAEL021424	1882	1896	+	7.09091	4.22e-05	0.451	AACCAGCTTTGCATC
8-AGCCTGCTTCTCAGC	STREME-8	AAEL012856	909	923	-	7.07955	4.24e-05	0.451	AACCTGTTTTTCCGT
8-AGCCTGCTTCTCAGC	STREME-8	AAEL007226	1928	1942	-	7.06818	4.26e-05	0.451	AGCCTTTTTTTCTGA
8-AGCCTGCTTCTCAGC	STREME-8	AAEL009948	960	974	+	7.05682	4.28e-05	0.451	AGCTAACTTCCCAGC
8-AGCCTGCTTCTCAGC	STREME-8	AAEL020909	1305	1319	-	6.97727	4.43e-05	0.464	CGCATGCGTCGCAGC
8-AGCCTGCTTCTCAGC	STREME-8	AAEL001566	633	647	+	6.96591	4.46e-05	0.464	GGTCTGAATCTCACC
8-AGCCTGCTTCTCAGC	STREME-8	AAEL025898	1757	1771	-	6.84091	4.68e-05	0.485	AGCCAACTTTTCTGT
8-AGCCTGCTTCTCAGC	STREME-8	AAEL002740	1227	1241	+	6.81818	4.72e-05	0.487	AGCCTGCTGCACTTT
8-AGCCTGCTTCTCAGC	STREME-8	AAEL005625	305	319	-	6.76136	4.83e-05	0.496	AGCATGATTGACCGC
8-AGCCTGCTTCTCAGC	STREME-8	AAEL001543	1823	1837	+	6.71591	4.92e-05	0.502	AGCCTAAGTGTCTGC
8-AGCCTGCTTCTCAGC	STREME-8	AAEL012724	288	302	-	6.68182	5e-05	0.506	ATCTTGAATCTCAGA
8-AGCCTGCTTCTCAGC	STREME-8	AAEL017120	1725	1739	-	6.65909	5.05e-05	0.506	ATCCTGATTTTCCCC
8-AGCCTGCTTCTCAGC	STREME-8	AAEL027336	1740	1754	-	6.65909	5.05e-05	0.506	TGCCAGCTTCGCAAA
8-AGCCTGCTTCTCAGC	STREME-8	AAEL013032	1716	1730	-	6.64773	5.08e-05	0.506	AGCCGGCTTCAAAGT
8-AGCCTGCTTCTCAGC	STREME-8	AAEL002997	1911	1925	-	6.64773	5.08e-05	0.506	AGTCTGCTTCTTTCT
8-AGCCTGCTTCTCAGC	STREME-8	AAEL000543	1771	1785	-	6.59091	5.21e-05	0.514	AACCTAATTCTAAGA
8-AGCCTGCTTCTCAGC	STREME-8	AAEL027772	681	695	-	6.57955	5.23e-05	0.514	AGCCAGAATTTGAGC
8-AGCCTGCTTCTCAGC	STREME-8	AAEL004046	1868	1882	-	6.57955	5.23e-05	0.514	AATCTGCTTCTCTAT
8-AGCCTGCTTCTCAGC	STREME-8	AAEL006909	1010	1024	-	6.55682	5.28e-05	0.514	AGCATGCTATTTTGC
8-AGCCTGCTTCTCAGC	STREME-8	AAEL001730	1206	1220	-	6.55682	5.28e-05	0.514	ATCCAGCATCTGAGA
8-AGCCTGCTTCTCAGC	STREME-8	AAEL003259	224	238	+	6.53409	5.33e-05	0.517	ACCATGCTGCGCAGT
8-AGCCTGCTTCTCAGC	STREME-8	AAEL004155	93	107	+	6.5	5.4e-05	0.521	AGTATGCTTTGCATC
8-AGCCTGCTTCTCAGC	STREME-8	AAEL024749	1264	1278	-	6.44318	5.52e-05	0.526	AACAAGCTACACAGC
8-AGCCTGCTTCTCAGC	STREME-8	AAEL019810	53	67	+	6.43182	5.55e-05	0.526	ACCCTGATTCTAACA
8-AGCCTGCTTCTCAGC	STREME-8	AAEL011520	1043	1057	-	6.43182	5.55e-05	0.526	GCCTTGCTACTCAGA
8-AGCCTGCTTCTCAGC	STREME-8	AAEL005373	1284	1298	+	6.43182	5.55e-05	0.526	ATTATGCTTTTCTGC
8-AGCCTGCTTCTCAGC	STREME-8	AAEL026731	174	188	-	6.40909	5.6e-05	0.528	ACCCTGCTTTTTTGT
8-AGCCTGCTTCTCAGC	STREME-8	AAEL003259	180	194	-	6.38636	5.65e-05	0.531	GCCCTGCAAGTCAGC
8-AGCCTGCTTCTCAGC	STREME-8	AAEL017455	1623	1637	+	6.34091	5.76e-05	0.538	AGCCTTATTTTCAAA
8-AGCCTGCTTCTCAGC	STREME-8	AAEL005951	1324	1338	-	6.31818	5.82e-05	0.54	GGTCTGTTTCTCTTC
8-AGCCTGCTTCTCAGC	STREME-8	AAEL009063	652	666	+	6.30682	5.85e-05	0.54	AGCCTCATTCTCTTC
8-AGCCTGCTTCTCAGC	STREME-8	AAEL002132	997	1011	+	6.30682	5.85e-05	0.54	AGCCTCATTCTCTTC
8-AGCCTGCTTCTCAGC	STREME-8	AAEL009948	73	87	+	6.27273	5.94e-05	0.543	AACCTGCTATATAGC
8-AGCCTGCTTCTCAGC	STREME-8	AAEL024421	1653	1667	-	6.27273	5.94e-05	0.543	AGCTTGCTTGGATGC
8-AGCCTGCTTCTCAGC	STREME-8	AAEL020112	704	718	+	6.23864	6.02e-05	0.546	AGCATGCCATTCAGC
8-AGCCTGCTTCTCAGC	STREME-8	AAEL022153	1405	1419	-	6.23864	6.02e-05	0.546	ACCCTGTTTGTCTGT
8-AGCCTGCTTCTCAGC	STREME-8	AAEL017539	1248	1262	+	6.22727	6.05e-05	0.546	ATTCTGCTTTTCAAA
8-AGCCTGCTTCTCAGC	STREME-8	AAEL001162	1151	1165	-	6.18182	6.15e-05	0.55	AGTCTGCTCCAGAGT
8-AGCCTGCTTCTCAGC	STREME-8	AAEL019633	1282	1296	+	6.18182	6.15e-05	0.55	TGCCTGTTACACTGC
8-AGCCTGCTTCTCAGC	STREME-8	AAEL011483	1212	1226	-	6.14773	6.22e-05	0.552	TTCCAGCTAGTCAGC
8-AGCCTGCTTCTCAGC	STREME-8	AAEL018003	1315	1329	-	6.14773	6.22e-05	0.552	AGCAAGCCTCTCTGC
8-AGCCTGCTTCTCAGC	STREME-8	AAEL000025	1670	1684	+	6.11364	6.3e-05	0.556	AGCCTCCTTCTGCGA
8-AGCCTGCTTCTCAGC	STREME-8	AAEL008292	1408	1422	+	6.09091	6.36e-05	0.558	ATCCTGCTGTACCGC
8-AGCCTGCTTCTCAGC	STREME-8	AAEL020789	1295	1309	-	6.06818	6.42e-05	0.558	AGCCTTCTTCAGTGT
8-AGCCTGCTTCTCAGC	STREME-8	AAEL000530	1386	1400	-	6.06818	6.42e-05	0.558	GGCCTTCTCCACTGC
8-AGCCTGCTTCTCAGC	STREME-8	AAEL026175	1448	1462	-	6.06818	6.42e-05	0.558	AGTCTGCTCCTCCGG
8-AGCCTGCTTCTCAGC	STREME-8	AAEL020112	478	492	-	6.03409	6.52e-05	0.564	AACCTGCATGTGAGA
8-AGCCTGCTTCTCAGC	STREME-8	AAEL010640	1206	1220	-	6.01136	6.58e-05	0.565	AGCCGACTTCTCTGT
8-AGCCTGCTTCTCAGC	STREME-8	AAEL005483	397	411	+	5.98864	6.64e-05	0.565	AGCCAGCACCTCACT
8-AGCCTGCTTCTCAGC	STREME-8	AAEL006486	1168	1182	+	5.97727	6.68e-05	0.565	AGTATGCTGTTCCGC
8-AGCCTGCTTCTCAGC	STREME-8	AAEL008292	1396	1410	+	5.97727	6.68e-05	0.565	TGCCTGAGTTTCATC
8-AGCCTGCTTCTCAGC	STREME-8	AAEL027651	1897	1911	-	5.97727	6.68e-05	0.565	AGTATGCTGTTCCGC
8-AGCCTGCTTCTCAGC	STREME-8	AAEL005429	1356	1370	+	5.96591	6.71e-05	0.565	AGCTTTAGTCTCTGC
8-AGCCTGCTTCTCAGC	STREME-8	AAEL005702	1576	1590	+	5.95455	6.74e-05	0.565	AACCTTCTGTTCAGT
8-AGCCTGCTTCTCAGC	STREME-8	AAEL008211	1671	1685	-	5.95455	6.74e-05	0.565	AGCCATCTGCTTAGA
8-AGCCTGCTTCTCAGC	STREME-8	AAEL013776	1123	1137	+	5.93182	6.81e-05	0.566	AATCTGCTCCTCTTC
8-AGCCTGCTTCTCAGC	STREME-8	AAEL000546	462	476	-	5.92045	6.84e-05	0.566	AGCCTGCATCTATAT
8-AGCCTGCTTCTCAGC	STREME-8	AAEL006486	1911	1925	+	5.92045	6.84e-05	0.566	AACCTGCTTCGACAC
8-AGCCTGCTTCTCAGC	STREME-8	AAEL004179	137	151	-	5.90909	6.88e-05	0.567	AGCAAGCTCGTCTGC
8-AGCCTGCTTCTCAGC	STREME-8	AAEL001566	1006	1020	-	5.89773	6.91e-05	0.567	ATTTTGCATCTCAGA
8-AGCCTGCTTCTCAGC	STREME-8	AAEL010154	1703	1717	-	5.88636	6.94e-05	0.568	ATCCAACTTCACAGA
8-AGCCTGCTTCTCAGC	STREME-8	AAEL002524	61	75	-	5.82955	7.09e-05	0.573	AATCTGCGTGTCATC
8-AGCCTGCTTCTCAGC	STREME-8	AAEL019554	114	128	+	5.81818	7.12e-05	0.573	AATCTGCTTCGAAAC
8-AGCCTGCTTCTCAGC	STREME-8	AAEL002994	650	664	+	5.81818	7.12e-05	0.573	AGCAGGCTACTAAGC
8-AGCCTGCTTCTCAGC	STREME-8	AAEL000080	1294	1308	-	5.81818	7.12e-05	0.573	AGTATGCTTGTACGC
8-AGCCTGCTTCTCAGC	STREME-8	AAEL022314	421	435	+	5.80682	7.15e-05	0.573	ATCATTCTTTTCAGA
8-AGCCTGCTTCTCAGC	STREME-8	AAEL018149	813	827	-	5.78409	7.21e-05	0.573	TGCCTGCTACAGTGC
8-AGCCTGCTTCTCAGC	STREME-8	AAEL000596	1644	1658	-	5.78409	7.21e-05	0.573	AACCTACTTCCCCGA
8-AGCCTGCTTCTCAGC	STREME-8	AAEL003299	157	171	+	5.77273	7.24e-05	0.573	GTGCAGCTTTTCAGC
8-AGCCTGCTTCTCAGC	STREME-8	AAEL000937	1073	1087	+	5.76136	7.28e-05	0.573	TGCCTGCAGTTCAGT
8-AGCCTGCTTCTCAGC	STREME-8	AAEL013556	1647	1661	+	5.76136	7.28e-05	0.573	ATCCTGCTGATCAGT
8-AGCCTGCTTCTCAGC	STREME-8	AAEL002848	773	787	+	5.72727	7.38e-05	0.579	CGCATGCTCCTCAGT
8-AGCCTGCTTCTCAGC	STREME-8	AAEL001677	1513	1527	+	5.71591	7.42e-05	0.58	ATCCTGATTGACACC
8-AGCCTGCTTCTCAGC	STREME-8	AAEL003413	1678	1692	-	5.70455	7.46e-05	0.58	TGTCTGATTATCAGC
8-AGCCTGCTTCTCAGC	STREME-8	AAEL005179	152	166	+	5.64773	7.64e-05	0.592	ACTCTGCTATTCACC
8-AGCCTGCTTCTCAGC	STREME-8	AAEL021114	1072	1086	+	5.625	7.71e-05	0.594	AGGCTGTGTCCCAGT
8-AGCCTGCTTCTCAGC	STREME-8	AAEL003722	544	558	+	5.61364	7.75e-05	0.594	AAGCTTCTACTCCGC
8-AGCCTGCTTCTCAGC	STREME-8	AAEL003971	765	779	-	5.61364	7.75e-05	0.594	TACCAGTTTCTCAGT
8-AGCCTGCTTCTCAGC	STREME-8	AAEL000311	722	736	+	5.59091	7.82e-05	0.596	AACATGCTTTTGAGA
8-AGCCTGCTTCTCAGC	STREME-8	AAEL006161	1253	1267	-	5.59091	7.82e-05	0.596	AACATGCTTGTTAGA
8-AGCCTGCTTCTCAGC	STREME-8	AAEL001840	1673	1687	-	5.57955	7.86e-05	0.596	TTTCTGCATCTCCGC
8-AGCCTGCTTCTCAGC	STREME-8	AAEL004833	1913	1927	+	5.55682	7.93e-05	0.596	TGGCTGATCCTCTGC
8-AGCCTGCTTCTCAGC	STREME-8	AAEL021888	433	447	-	5.54545	7.97e-05	0.596	AGCCTACTTCGATTC
8-AGCCTGCTTCTCAGC	STREME-8	AAEL000080	965	979	-	5.54545	7.97e-05	0.596	GGGCAGCTTCTCCTC
8-AGCCTGCTTCTCAGC	STREME-8	AAEL011177	1123	1137	-	5.54545	7.97e-05	0.596	ATTCTTCTTCTGAGT
8-AGCCTGCTTCTCAGC	STREME-8	AAEL024421	933	947	-	5.5	8.09e-05	0.601	AGCAAGAATCTCACC
8-AGCCTGCTTCTCAGC	STREME-8	AAEL024631	1692	1706	-	5.5	8.09e-05	0.601	ACGCTGATTCTCATT
8-AGCCTGCTTCTCAGC	STREME-8	AAEL003971	1929	1943	-	5.46591	8.19e-05	0.601	GGCCAGATTCGCATT
8-AGCCTGCTTCTCAGC	STREME-8	AAEL003722	373	387	-	5.45455	8.22e-05	0.601	AGCATGATTTTAATC
8-AGCCTGCTTCTCAGC	STREME-8	AAEL026605	1508	1522	+	5.45455	8.22e-05	0.601	AGTAAGATTCTCAAC
8-AGCCTGCTTCTCAGC	STREME-8	AAEL010856	494	508	-	5.44318	8.25e-05	0.601	ATACAGCTTTTCAGC
8-AGCCTGCTTCTCAGC	STREME-8	AAEL017539	1952	1966	-	5.44318	8.25e-05	0.601	AGGCTGCTTGGCTAC
8-AGCCTGCTTCTCAGC	STREME-8	AAEL006161	146	160	+	5.43182	8.29e-05	0.601	AACATGCTGCCCAGT
8-AGCCTGCTTCTCAGC	STREME-8	AAEL019673	170	184	+	5.42045	8.32e-05	0.601	AGCATGCTTCACCAA
8-AGCCTGCTTCTCAGC	STREME-8	AAEL005969	1562	1576	-	5.39773	8.39e-05	0.601	AGTCTGCTTCTGCAT
8-AGCCTGCTTCTCAGC	STREME-8	AAEL002404	741	755	-	5.38636	8.42e-05	0.601	AGCCTGCTTTTCGAT
8-AGCCTGCTTCTCAGC	STREME-8	AAEL014140	860	874	-	5.375	8.47e-05	0.601	AAGCTGTTATTCAGC
8-AGCCTGCTTCTCAGC	STREME-8	AAEL018149	1261	1275	-	5.375	8.47e-05	0.601	ATGCTGCTTCTCTAA
8-AGCCTGCTTCTCAGC	STREME-8	AAEL015424	1719	1733	-	5.375	8.47e-05	0.601	AGCATTTTTCTCCGT
8-AGCCTGCTTCTCAGC	STREME-8	AAEL000044	1879	1893	-	5.375	8.47e-05	0.601	ATCCTGCTTCGCGAC
8-AGCCTGCTTCTCAGC	STREME-8	AAEL003413	453	467	-	5.35227	8.55e-05	0.601	GGCCTACTTTCCTGC
8-AGCCTGCTTCTCAGC	STREME-8	AAEL000025	1012	1026	+	5.34091	8.59e-05	0.601	AATTTGATTCCCAGC
8-AGCCTGCTTCTCAGC	STREME-8	AAEL000165	743	757	+	5.32955	8.63e-05	0.601	AGCTTGCGTGTCATA
8-AGCCTGCTTCTCAGC	STREME-8	AAEL006644	825	839	+	5.31818	8.67e-05	0.601	ATCCTGATCCTAACC
8-AGCCTGCTTCTCAGC	STREME-8	AAEL005752	898	912	-	5.31818	8.67e-05	0.601	GGGCTGCTTGTCTTC
8-AGCCTGCTTCTCAGC	STREME-8	AAEL012899	934	948	+	5.31818	8.67e-05	0.601	AGTTTGCTTTCCTGC
8-AGCCTGCTTCTCAGC	STREME-8	AAEL013413	1086	1100	+	5.31818	8.67e-05	0.601	AGCATTTTTTTCAGA
8-AGCCTGCTTCTCAGC	STREME-8	AAEL001237	218	232	-	5.30682	8.71e-05	0.602	CTGCTGCTTCTCTGC
8-AGCCTGCTTCTCAGC	STREME-8	AAEL003631	1706	1720	+	5.29545	8.76e-05	0.603	AGAATGCTAGTCAGC
8-AGCCTGCTTCTCAGC	STREME-8	AAEL009927	1556	1570	+	5.27273	8.83e-05	0.606	GGGATTCTTCTCAGA
8-AGCCTGCTTCTCAGC	STREME-8	AAEL017455	532	546	+	5.25	8.91e-05	0.61	ATGATGATTTTCAGC
8-AGCCTGCTTCTCAGC	STREME-8	AAEL008285	1	15	+	5.21591	9.03e-05	0.612	GGCCAGCTCTGCAGA
8-AGCCTGCTTCTCAGC	STREME-8	AAEL025898	474	488	+	5.21591	9.03e-05	0.612	TTTCTGCTTCTTTGC
8-AGCCTGCTTCTCAGC	STREME-8	AAEL026459	891	905	+	5.20455	9.07e-05	0.612	GGGCTGCTTCTATTC
8-AGCCTGCTTCTCAGC	STREME-8	AAEL001517	1985	1999	-	5.20455	9.07e-05	0.612	ATCCTTATTTTCACC
8-AGCCTGCTTCTCAGC	STREME-8	AAEL013884	802	816	+	5.19318	9.11e-05	0.612	AGCCACCATCACAGC
8-AGCCTGCTTCTCAGC	STREME-8	AAEL011325	247	261	+	5.17045	9.18e-05	0.612	AATCTTCTTCTTCGC
8-AGCCTGCTTCTCAGC	STREME-8	AAEL000668	444	458	+	5.17045	9.18e-05	0.612	TGCCTGTCTCTCAGT
8-AGCCTGCTTCTCAGC	STREME-8	AAEL010623	1737	1751	+	5.17045	9.18e-05	0.612	TGGCTGCTGTGCAGC
8-AGCCTGCTTCTCAGC	STREME-8	AAEL006168	126	140	+	5.14773	9.25e-05	0.613	TGGTTGCTTCGCAGA
8-AGCCTGCTTCTCAGC	STREME-8	AAEL002602	466	480	-	5.14773	9.25e-05	0.613	AGGATGCTGGTCAGA
8-AGCCTGCTTCTCAGC	STREME-8	AAEL019810	529	543	+	5.13636	9.29e-05	0.613	AACCAGCTTTCCATC
8-AGCCTGCTTCTCAGC	STREME-8	AAEL014045	1738	1752	-	5.11364	9.36e-05	0.614	TGCCTGTAAGTCAGC
8-AGCCTGCTTCTCAGC	STREME-8	AAEL027495	1120	1134	-	5.10227	9.39e-05	0.614	ACCCTACTTGTCTGT
8-AGCCTGCTTCTCAGC	STREME-8	AAEL006880	1615	1629	-	5.10227	9.39e-05	0.614	CGCCTGCTGCTCTCC
8-AGCCTGCTTCTCAGC	STREME-8	AAEL005429	395	409	+	5.09091	9.44e-05	0.614	AGCATGATTCTGAAA
8-AGCCTGCTTCTCAGC	STREME-8	AAEL008701	1685	1699	+	5.09091	9.44e-05	0.614	AACAAGCATCACAGC
8-AGCCTGCTTCTCAGC	STREME-8	AAEL002242	528	542	+	5.06818	9.51e-05	0.615	ATGCTGTAACTCAGC
8-AGCCTGCTTCTCAGC	STREME-8	AAEL004564	1629	1643	+	5.05682	9.55e-05	0.615	AACCTGTTTCTCCGG
8-AGCCTGCTTCTCAGC	STREME-8	AAEL008467	501	515	+	5.04545	9.59e-05	0.615	GGTCAGCTTTTCCGA
8-AGCCTGCTTCTCAGC	STREME-8	AAEL008097	1803	1817	-	5.04545	9.59e-05	0.615	AGACTGCTTTTCAAA
8-AGCCTGCTTCTCAGC	STREME-8	AAEL020883	210	224	+	5.03409	9.63e-05	0.615	GGCATACTGCGCAGC
8-AGCCTGCTTCTCAGC	STREME-8	AAEL025433	1186	1200	+	5.03409	9.63e-05	0.615	TGCTTTATTCTCAGA
8-AGCCTGCTTCTCAGC	STREME-8	AAEL020156	1153	1167	-	5.02273	9.68e-05	0.616	AGCATGAATCACACC
8-AGCCTGCTTCTCAGC	STREME-8	AAEL013511	1910	1924	-	5.01136	9.73e-05	0.617	AGGCTGCTTTTTATA
8-AGCCTGCTTCTCAGC	STREME-8	AAEL000101	594	608	+	5	9.77e-05	0.618	AGCTTGTTTTTAAGA
8-AGCCTGCTTCTCAGC	STREME-8	AAEL024977	1064	1078	-	4.97727	9.86e-05	0.622	AGTCTAATTGTTAGC
# FIMO (Find Individual Motif Occurrences): Version 5.5.7 compiled on Aug 29 2024 at 17:50:14
# The format of this file is described at https://meme-suite.org/meme/doc/fimo-output-format.html#tsv_results.
# fimo --verbosity 1 --oc fimo_out_8 --bgfile ./background --motif 8-AGCCTGCTTCTCAGC streme_out/streme.xml Ir8a_UP_upstream.fasta
