## Supplementary XSTREME Motif Analysis for "The co-receptors *Orco* and *Ir8a* are required for coordinated expression of chemosensory genes in the antennae of the yellow fever mosquito, *Aedes aegypti*": fimo.tsv

motif_id	motif_alt_id	sequence_name	start	stop	strand	score	p-value	q-value	matched_sequence
9-CCATGCTGARGGTS	STREME-9	AAEL019722	199	212	+	26.1667	1.52e-09	0.000247	CCATGCTGAAGGTG
9-CCATGCTGARGGTS	STREME-9	AAEL007778	256	269	-	26.1667	1.52e-09	0.000247	CCATGCTGAAGGTG
9-CCATGCTGARGGTS	STREME-9	AAEL002585	300	313	-	26.1667	1.52e-09	0.000247	CCATGCTGAAGGTG
9-CCATGCTGARGGTS	STREME-9	AAEL016999	359	372	-	26.1667	1.52e-09	0.000247	CCATGCTGAAGGTG
9-CCATGCTGARGGTS	STREME-9	AAEL023125	749	762	-	26.1667	1.52e-09	0.000247	CCATGCTGAAGGTG
9-CCATGCTGARGGTS	STREME-9	AAEL023923	885	898	-	26.1667	1.52e-09	0.000247	CCATGCTGAAGGTG
9-CCATGCTGARGGTS	STREME-9	AAEL011070	900	913	+	26.1667	1.52e-09	0.000247	CCATGCTGAAGGTG
9-CCATGCTGARGGTS	STREME-9	AAEL002726	1131	1144	-	26.1667	1.52e-09	0.000247	CCATGCTGAAGGTG
9-CCATGCTGARGGTS	STREME-9	AAEL007010	1471	1484	-	26.1667	1.52e-09	0.000247	CCATGCTGAAGGTG
9-CCATGCTGARGGTS	STREME-9	AAEL008532	1473	1486	-	26.1667	1.52e-09	0.000247	CCATGCTGAAGGTG
9-CCATGCTGARGGTS	STREME-9	AAEL013413	1624	1637	-	26.1667	1.52e-09	0.000247	CCATGCTGAAGGTG
9-CCATGCTGARGGTS	STREME-9	AAEL002343	1675	1688	+	26.1667	1.52e-09	0.000247	CCATGCTGAAGGTG
9-CCATGCTGARGGTS	STREME-9	AAEL017539	1743	1756	-	26.1667	1.52e-09	0.000247	CCATGCTGAAGGTG
9-CCATGCTGARGGTS	STREME-9	AAEL008452	797	810	-	25.9167	3.97e-09	0.000494	CCATGCTGAAGGTC
9-CCATGCTGARGGTS	STREME-9	AAEL000006	295	308	+	25.8854	4.9e-09	0.000494	CCATGCTGAGGGTC
9-CCATGCTGARGGTS	STREME-9	AAEL010640	375	388	+	25.8854	4.9e-09	0.000494	CCATGCTGAGGGTC
9-CCATGCTGARGGTS	STREME-9	AAEL020083	956	969	+	25.8854	4.9e-09	0.000494	CCATGCTGAGGGTC
9-CCATGCTGARGGTS	STREME-9	AAEL002413	971	984	-	25.8854	4.9e-09	0.000494	CCATGCTGAGGGTC
9-CCATGCTGARGGTS	STREME-9	AAEL015424	1210	1223	+	25.8854	4.9e-09	0.000494	CCATGCTGAGGGTC
9-CCATGCTGARGGTS	STREME-9	AAEL013990	1372	1385	+	25.8854	4.9e-09	0.000494	CCATGCTGAGGGTC
9-CCATGCTGARGGTS	STREME-9	AAEL004343	1454	1467	+	25.8854	4.9e-09	0.000494	CCATGCTGAGGGTC
9-CCATGCTGARGGTS	STREME-9	AAEL003299	176	189	+	23.9271	9.8e-09	0.000716	CCAAGCTGAGGGTC
9-CCATGCTGARGGTS	STREME-9	AAEL017144	336	349	-	23.9271	9.8e-09	0.000716	CCAAGCTGAGGGTC
9-CCATGCTGARGGTS	STREME-9	AAEL013990	453	466	+	23.9271	9.8e-09	0.000716	CCAAGCTGAGGGTC
9-CCATGCTGARGGTS	STREME-9	AAEL003508	1003	1016	-	23.9271	9.8e-09	0.000716	CCAAGCTGAGGGTC
9-CCATGCTGARGGTS	STREME-9	AAEL008936	1019	1032	+	23.9271	9.8e-09	0.000716	CCAAGCTGAGGGTC
9-CCATGCTGARGGTS	STREME-9	AAEL003299	1334	1347	-	23.9271	9.8e-09	0.000716	CCAAGCTGAGGGTC
9-CCATGCTGARGGTS	STREME-9	AAEL003091	1347	1360	-	23.9271	9.8e-09	0.000716	CCAAGCTGAGGGTC
9-CCATGCTGARGGTS	STREME-9	AAEL020156	1536	1549	-	23.9271	9.8e-09	0.000716	CCAAGCTGAGGGTC
9-CCATGCTGARGGTS	STREME-9	AAEL026605	741	754	+	22.9167	1.32e-08	0.000847	CCATGCTAAAGGTG
9-CCATGCTGARGGTS	STREME-9	AAEL004342	761	774	-	22.9167	1.32e-08	0.000847	CCATGCTGGAGGTG
9-CCATGCTGARGGTS	STREME-9	AAEL019673	1000	1013	-	22.9167	1.32e-08	0.000847	CCATGCTAAAGGTG
9-CCATGCTGARGGTS	STREME-9	AAEL024421	1183	1196	-	22.9167	1.32e-08	0.000847	CCATGCTGGAGGTG
9-CCATGCTGARGGTS	STREME-9	AAEL008532	1713	1726	+	22.8854	1.53e-08	0.000953	CCATGCTGGGGGTG
9-CCATGCTGARGGTS	STREME-9	AAEL001986	580	593	+	22.3021	2.97e-08	0.0017	CCATGCTGAAAGTG
9-CCATGCTGARGGTS	STREME-9	AAEL004335	1143	1156	-	22.3021	2.97e-08	0.0017	CCATGCTGAAAGTG
9-CCATGCTGARGGTS	STREME-9	AAEL021861	1467	1480	-	22.3021	2.97e-08	0.0017	CCATGCTGATGGTG
9-CCATGCTGARGGTS	STREME-9	AAEL021447	1077	1090	+	21.5208	5.01e-08	0.00279	CCATACTGAAGGTG
9-CCATGCTGARGGTS	STREME-9	AAEL019600	1312	1325	+	20.9167	7.8e-08	0.00424	CCATGTTGAAGGTG
9-CCATGCTGARGGTS	STREME-9	AAEL027772	555	568	-	20.6771	9.15e-08	0.00472	CCAAGCTAAGGGTC
9-CCATGCTGARGGTS	STREME-9	AAEL019981	809	822	-	20.6771	9.15e-08	0.00472	CCAAGCTAAGGGTC
9-CCATGCTGARGGTS	STREME-9	AAEL012822	230	243	-	20.6667	1e-07	0.00481	CCATGCTGAAGCTG
9-CCATGCTGARGGTS	STREME-9	AAEL024451	712	725	+	20.6667	1e-07	0.00481	TCATGCTGAGGGTC
9-CCATGCTGARGGTS	STREME-9	AAEL024591	1103	1116	-	20.6667	1e-07	0.00481	TCATGCTGAGGGTC
9-CCATGCTGARGGTS	STREME-9	AAEL029025	665	678	-	20.3854	1.12e-07	0.00528	GCATGCTGAGGGTC
9-CCATGCTGARGGTS	STREME-9	AAEL009927	743	756	-	20.0938	1.24e-07	0.00569	CCAAGCTGAAAGTC
9-CCATGCTGARGGTS	STREME-9	AAEL000044	1333	1346	+	20.0625	1.26e-07	0.00569	CCAAGCTGAGAGTC
9-CCATGCTGARGGTS	STREME-9	AAEL001312	1853	1866	+	19.5625	1.39e-07	0.00611	CCAAACTGAAGGTG
9-CCATGCTGARGGTS	STREME-9	AAEL007796	471	484	+	18.7083	2.19e-07	0.00946	TCAAGCTGAGGGTC
9-CCATGCTGARGGTS	STREME-9	AAEL008668	1403	1416	-	18.5833	2.25e-07	0.00951	CCATGCCGAAGGTA
9-CCATGCTGARGGTS	STREME-9	AAEL019574	329	342	-	18.1042	2.8e-07	0.0116	CCATGCTCAAGGTA
9-CCATGCTGARGGTS	STREME-9	AAEL006705	1481	1494	-	17.7708	3.14e-07	0.0128	CCAGGCTGAAAGTG
9-CCATGCTGARGGTS	STREME-9	AAEL019519	993	1006	-	17.7604	3.21e-07	0.0128	CCATGCTGAAAGAG
9-CCATGCTGARGGTS	STREME-9	AAEL009596	1386	1399	-	17.6667	3.64e-07	0.0143	CCATGCTAAAGGTT
9-CCATGCTGARGGTS	STREME-9	AAEL016999	1613	1626	-	17.6562	3.7e-07	0.0143	CCATACTGAAAGTG
9-CCATGCTGARGGTS	STREME-9	AAEL001745	520	533	-	16.9479	5.68e-07	0.0215	CCATACTGAGGGAG
9-CCATGCTGARGGTS	STREME-9	AAEL009421	404	417	-	16.8542	5.82e-07	0.0216	CCAAGCCAAAGGTC
9-CCATGCTGARGGTS	STREME-9	AAEL009722	1436	1449	-	15.6979	1.1e-06	0.0402	CCATGTTGAAGTTG
9-CCATGCTGARGGTS	STREME-9	AAEL011593	554	567	+	15.5625	1.13e-06	0.0407	CCAAGCCGAAGGAC
9-CCATGCTGARGGTS	STREME-9	AAEL003508	1846	1859	-	14.875	1.44e-06	0.0508	CCAAGCTGAAATTC
9-CCATGCTGARGGTS	STREME-9	AAEL011455	1762	1775	+	14.5208	1.59e-06	0.0551	CCAAGCAGAAGGTC
9-CCATGCTGARGGTS	STREME-9	AAEL027957	909	922	+	14.2396	1.76e-06	0.0596	CCATGCTCATGGTA
9-CCATGCTGARGGTS	STREME-9	AAEL011941	703	716	-	14.1979	1.77e-06	0.0596	CCATGCTAGAGTTC
9-CCATGCTGARGGTS	STREME-9	AAEL027505	1452	1465	-	14.0938	1.86e-06	0.0615	CCAAACTGAAGTTC
9-CCATGCTGARGGTS	STREME-9	AAEL025334	887	900	+	13.7396	2.22e-06	0.0704	TCAAGCTGAAGGTT
9-CCATGCTGARGGTS	STREME-9	AAEL000342	770	783	+	13.7292	2.23e-06	0.0704	CTAAGCTGAGGGTC
9-CCATGCTGARGGTS	STREME-9	AAEL006585	1657	1670	+	13.7292	2.23e-06	0.0704	CTAAGCTGAGGGTC
9-CCATGCTGARGGTS	STREME-9	AAEL002485	1799	1812	-	13.5833	2.32e-06	0.0723	TCATGCTAAAAGTC
9-CCATGCTGARGGTS	STREME-9	AAEL013271	1078	1091	-	13.2396	2.69e-06	0.0826	TCAAGCTGAAGCTC
9-CCATGCTGARGGTS	STREME-9	AAEL003581	1163	1176	+	12.9062	3.1e-06	0.0939	TCATGCTGGAGGAC
9-CCATGCTGARGGTS	STREME-9	AAEL021602	858	871	-	12.4375	4e-06	0.119	TCATACTGAAAGTG
9-CCATGCTGARGGTS	STREME-9	AAEL002288	1790	1803	-	12.4167	4.05e-06	0.119	TCATGTTGGGGGTG
9-CCATGCTGARGGTS	STREME-9	AAEL006762	131	144	+	12.3021	4.19e-06	0.122	TCATGCCGAAGGAC
9-CCATGCTGARGGTS	STREME-9	AAEL010711	36	49	-	11.9062	5.1e-06	0.146	CCATACTCAGGGTT
9-CCATGCTGARGGTS	STREME-9	AAEL027957	1973	1986	-	11.8021	5.43e-06	0.153	CCATGTTGATGGTT
9-CCATGCTGARGGTS	STREME-9	AAEL014938	794	807	-	11.6042	5.72e-06	0.159	GCAAGCCAAAGGTG
9-CCATGCTGARGGTS	STREME-9	AAEL002112	1356	1369	-	11.4792	6.12e-06	0.168	CCATGCTGAGGAAG
9-CCATGCTGARGGTS	STREME-9	AAEL025531	1558	1571	-	11.3333	6.49e-06	0.176	GCATGCTGAAATTC
9-CCATGCTGARGGTS	STREME-9	AAEL013271	1938	1951	+	11.125	7.01e-06	0.188	CCAAGCTCGAGCTG
9-CCATGCTGARGGTS	STREME-9	AAEL012157	1096	1109	-	10.8646	7.61e-06	0.202	TCATGCTGAGTGTG
9-CCATGCTGARGGTS	STREME-9	AAEL012856	405	418	-	10.6875	8.23e-06	0.214	CCAAGCTGCAAGTC
9-CCATGCTGARGGTS	STREME-9	AAEL012726	1108	1121	-	10.6667	8.27e-06	0.214	CCAAGCTGGAGCAC
9-CCATGCTGARGGTS	STREME-9	AAEL001128	844	857	-	10.6146	8.42e-06	0.215	CCATGTTGAATGTC
9-CCATGCTGARGGTS	STREME-9	AAEL006168	441	454	+	10.5833	8.54e-06	0.215	CCATGCTAGAATTG
9-CCATGCTGARGGTS	STREME-9	AAEL017023	955	968	-	10.4375	9.17e-06	0.227	CTATGTTGAGGGTC
9-CCATGCTGARGGTS	STREME-9	AAEL007770	720	733	-	10.4167	9.21e-06	0.227	CCAGGCCAAAAGTC
9-CCATGCTGARGGTS	STREME-9	AAEL021861	166	179	-	10.3333	9.35e-06	0.228	CCAAGCTGAGGATA
9-CCATGCTGARGGTS	STREME-9	AAEL027336	798	811	-	10.1979	9.81e-06	0.236	CCAACCTGAGAGTG
9-CCATGCTGARGGTS	STREME-9	AAEL012431	818	831	+	9.90625	1.06e-05	0.253	CCACGCTAAAAGTG
9-CCATGCTGARGGTS	STREME-9	AAEL026175	738	751	-	9.82292	1.09e-05	0.253	CCATACTCGAAGTC
9-CCATGCTGARGGTS	STREME-9	AAEL001840	1199	1212	+	9.82292	1.09e-05	0.253	CCATGCTAATGCTA
9-CCATGCTGARGGTS	STREME-9	AAEL010856	1605	1618	-	9.52083	1.18e-05	0.271	GCAAACTGAAGGAG
9-CCATGCTGARGGTS	STREME-9	AAEL011167	1042	1055	+	9.29167	1.26e-05	0.288	CCATGCTGGAATAG
9-CCATGCTGARGGTS	STREME-9	AAEL026175	899	912	-	9.15625	1.33e-05	0.299	TCAAGTTCAAGGTC
9-CCATGCTGARGGTS	STREME-9	AAEL020007	1746	1759	+	9.02083	1.39e-05	0.3	CCAGACCGATGGTC
9-CCATGCTGARGGTS	STREME-9	AAEL015402	726	739	-	8.91667	1.44e-05	0.3	CCAAGTTGAAGCAG
9-CCATGCTGARGGTS	STREME-9	AAEL024482	110	123	+	8.90625	1.46e-05	0.3	TCAAGCTCAAGCTC
9-CCATGCTGARGGTS	STREME-9	AAEL024482	116	129	+	8.90625	1.46e-05	0.3	TCAAGCTCAAGCTC
9-CCATGCTGARGGTS	STREME-9	AAEL011366	766	779	+	8.90625	1.46e-05	0.3	TCAAGCTCAAGCTC
9-CCATGCTGARGGTS	STREME-9	AAEL018003	1010	1023	-	8.90625	1.46e-05	0.3	TCAAGCTCAAGCTC
9-CCATGCTGARGGTS	STREME-9	AAEL018003	1016	1029	-	8.90625	1.46e-05	0.3	TCAAGCTCAAGCTC
9-CCATGCTGARGGTS	STREME-9	AAEL020865	1044	1057	-	8.90625	1.46e-05	0.3	TCAAGCTCAAGCTC
9-CCATGCTGARGGTS	STREME-9	AAEL022520	1759	1772	+	8.90625	1.46e-05	0.3	TCAAGCTCAAGCTC
9-CCATGCTGARGGTS	STREME-9	AAEL021728	1364	1377	+	8.78125	1.52e-05	0.307	CCATGCTGTTAGTC
9-CCATGCTGARGGTS	STREME-9	AAEL000316	1656	1669	-	8.78125	1.52e-05	0.307	CCAAGATGAGGGTT
9-CCATGCTGARGGTS	STREME-9	AAEL002602	510	523	-	8.58333	1.66e-05	0.328	CCATGTTAAAATTG
9-CCATGCTGARGGTS	STREME-9	AAEL017023	989	1002	-	8.58333	1.66e-05	0.328	TCATACCGAAAGTG
9-CCATGCTGARGGTS	STREME-9	AAEL006880	1807	1820	-	8.53125	1.69e-05	0.332	CCATGCTCCGAGTG
9-CCATGCTGARGGTS	STREME-9	AAEL002726	31	44	+	8.34375	1.79e-05	0.339	GCATGCCAAAGTTG
9-CCATGCTGARGGTS	STREME-9	AAEL008909	372	385	-	8.34375	1.79e-05	0.339	GCATGCCAAAGTTG
9-CCATGCTGARGGTS	STREME-9	AAEL020430	800	813	-	8.34375	1.79e-05	0.339	CCAAACCGGAAGTC
9-CCATGCTGARGGTS	STREME-9	AAEL008909	829	842	+	8.34375	1.79e-05	0.339	GCATGCCAAAGTTG
9-CCATGCTGARGGTS	STREME-9	AAEL009421	1063	1076	-	7.95833	2.08e-05	0.391	GCATACTCAAGGTA
9-CCATGCTGARGGTS	STREME-9	AAEL013936	203	216	-	7.85417	2.17e-05	0.399	ACATGCTCAAAGTG
9-CCATGCTGARGGTS	STREME-9	AAEL019633	349	362	-	7.85417	2.17e-05	0.399	CCATTCTCAAAGTG
9-CCATGCTGARGGTS	STREME-9	AAEL004979	217	230	-	7.83333	2.18e-05	0.399	CCAAACTCGGAGTC
9-CCATGCTGARGGTS	STREME-9	AAEL012577	1485	1498	+	7.79167	2.21e-05	0.401	CCAAGCAGGAGGTA
9-CCATGCTGARGGTS	STREME-9	AAEL022314	1584	1597	+	7.65625	2.32e-05	0.417	TCATACCGAAGGAC
9-CCATGCTGARGGTS	STREME-9	AAEL021791	1159	1172	-	7.53125	2.47e-05	0.435	TCATGCTCAAATTG
9-CCATGCTGARGGTS	STREME-9	AAEL015119	1171	1184	-	7.53125	2.47e-05	0.435	TCATGCTCAAATTG
9-CCATGCTGARGGTS	STREME-9	AAEL008701	284	297	-	7.40625	2.58e-05	0.452	CCAAGCTAGATGTC
9-CCATGCTGARGGTS	STREME-9	AAEL004805	1711	1724	-	7.34375	2.64e-05	0.458	CCCAGCTAAAAGTC
9-CCATGCTGARGGTS	STREME-9	AAEL004564	310	323	+	7.33333	2.66e-05	0.458	TCAAGCTGGTGGAG
9-CCATGCTGARGGTS	STREME-9	AAEL008070	11	24	-	7.28125	2.72e-05	0.461	CCCTGCCGAGGCTG
9-CCATGCTGARGGTS	STREME-9	AAEL015644	254	267	+	7.28125	2.72e-05	0.461	CCCTGCCGAGGCTG
9-CCATGCTGARGGTS	STREME-9	AAEL014386	1180	1193	-	7.1875	2.84e-05	0.478	CTATGTTGGGGGTC
9-CCATGCTGARGGTS	STREME-9	AAEL001082	1130	1143	-	7.14583	2.88e-05	0.478	GCATGTTGAAGGAA
9-CCATGCTGARGGTS	STREME-9	AAEL000285	1614	1627	+	7.13542	2.89e-05	0.478	CCATGTTTATGGTG
9-CCATGCTGARGGTS	STREME-9	AAEL012255	1485	1498	-	7.11458	2.91e-05	0.478	CCATGCTCAGGGGT
9-CCATGCTGARGGTS	STREME-9	AAEL005752	733	746	+	7.08333	2.93e-05	0.478	TCGTGCTCAGGGTG
9-CCATGCTGARGGTS	STREME-9	AAEL005625	313	326	+	7	3.02e-05	0.481	TCATGCTCATGCTC
9-CCATGCTGARGGTS	STREME-9	AAEL019633	714	727	+	7	3.02e-05	0.481	TCATGCTCATGCTC
9-CCATGCTGARGGTS	STREME-9	AAEL010222	1005	1018	+	7	3.02e-05	0.481	TCATGCTCATGCTC
9-CCATGCTGARGGTS	STREME-9	AAEL008467	555	568	-	6.97917	3.05e-05	0.482	CCAACCTAAAAGTG
9-CCATGCTGARGGTS	STREME-9	AAEL025932	901	914	-	6.96875	3.07e-05	0.482	TCATACTGATGTTC
9-CCATGCTGARGGTS	STREME-9	AAEL012822	1338	1351	-	6.9375	3.13e-05	0.488	GCATACTGAAATTG
9-CCATGCTGARGGTS	STREME-9	AAEL003260	1064	1077	+	6.89583	3.19e-05	0.493	CCATGCTCAGGAAC
9-CCATGCTGARGGTS	STREME-9	AAEL012546	1385	1398	-	6.80208	3.29e-05	0.505	CCATACTGAGGGGT
9-CCATGCTGARGGTS	STREME-9	AAEL021410	1848	1861	+	6.69792	3.41e-05	0.519	CCATCCCGAAGCTG
9-CCATGCTGARGGTS	STREME-9	AAEL020104	712	725	-	6.60417	3.55e-05	0.523	CAATGCTGAGATTC
9-CCATGCTGARGGTS	STREME-9	AAEL003318	1468	1481	-	6.58333	3.58e-05	0.523	GCATACTGAAGGCG
9-CCATGCTGARGGTS	STREME-9	AAEL008045	947	960	+	6.57292	3.59e-05	0.523	GTATGCTGAGAGTG
9-CCATGCTGARGGTS	STREME-9	AAEL008467	1493	1506	-	6.57292	3.59e-05	0.523	CCAAGCTGAAACAA
9-CCATGCTGARGGTS	STREME-9	AAEL018102	1949	1962	+	6.55208	3.62e-05	0.523	CCATGTTGAGATTT
9-CCATGCTGARGGTS	STREME-9	AAEL008378	464	477	-	6.51042	3.65e-05	0.523	GCAAGCTGGAGTTA
9-CCATGCTGARGGTS	STREME-9	AAEL000044	811	824	-	6.51042	3.65e-05	0.523	GCAAGCTGGAGTTA
9-CCATGCTGARGGTS	STREME-9	AAEL024591	1305	1318	-	6.51042	3.65e-05	0.523	GCAAGCTGGAGTTA
9-CCATGCTGARGGTS	STREME-9	AAEL013271	978	991	-	6.5	3.66e-05	0.523	CCAAGCTGAAAATA
9-CCATGCTGARGGTS	STREME-9	AAEL019722	543	556	-	6.46875	3.7e-05	0.523	CCATCCTCAGGTTG
9-CCATGCTGARGGTS	STREME-9	Or42	1776	1789	+	6.4375	3.73e-05	0.523	CCAAGCTGATACAG
9-CCATGCTGARGGTS	STREME-9	AAEL011167	305	318	-	6.38542	3.77e-05	0.523	CGATGCTCAGGTTG
9-CCATGCTGARGGTS	STREME-9	AAEL012546	422	435	-	6.38542	3.77e-05	0.523	CAATGTTCAAGGTG
9-CCATGCTGARGGTS	STREME-9	AAEL026128	786	799	-	6.375	3.78e-05	0.523	CCAAGTTAATGTTC
9-CCATGCTGARGGTS	STREME-9	AAEL012712	983	996	+	6.35417	3.81e-05	0.524	TCATGCTGAATGAG
9-CCATGCTGARGGTS	STREME-9	AAEL012344	894	907	-	6.30208	3.89e-05	0.531	CCCTTCTGAAGGTC
9-CCATGCTGARGGTS	STREME-9	AAEL017023	1773	1786	-	6.1875	4.06e-05	0.551	CTAGGTTGAAGGTG
9-CCATGCTGARGGTS	STREME-9	AAEL012255	881	894	+	6.11458	4.14e-05	0.558	TCATGTTCAAGGTT
9-CCATGCTGARGGTS	STREME-9	AAEL019952	398	411	+	6.09375	4.16e-05	0.558	GCATGTCGAAGTTC
9-CCATGCTGARGGTS	STREME-9	AAEL026093	122	135	-	6.01042	4.28e-05	0.569	CCATGCTGCAGCTT
9-CCATGCTGARGGTS	STREME-9	AAEL002566	1403	1416	+	5.89583	4.43e-05	0.581	CCAAACTCAAATTC
9-CCATGCTGARGGTS	STREME-9	AAEL001673	366	379	-	5.88542	4.45e-05	0.581	GCTTGTTGAGGGTG
9-CCATGCTGARGGTS	STREME-9	AAEL021904	366	379	-	5.875	4.46e-05	0.581	CCATATTAGGAGTG
9-CCATGCTGARGGTS	STREME-9	AAEL000064	156	169	-	5.86458	4.47e-05	0.581	TCAAACTCAGAGTC
9-CCATGCTGARGGTS	STREME-9	AAEL024421	1661	1674	+	5.77083	4.59e-05	0.591	GCAAGCTGGAGGGC
9-CCATGCTGARGGTS	STREME-9	AAEL002242	959	972	-	5.76042	4.61e-05	0.591	CCAAGTTTGGGGTG
9-CCATGCTGARGGTS	STREME-9	AAEL026926	1296	1309	-	5.54167	4.94e-05	0.628	CCAGGTTAATGGTA
9-CCATGCTGARGGTS	STREME-9	AAEL006644	171	184	+	5.53125	4.95e-05	0.628	TGATGCTGAAGTTG
9-CCATGCTGARGGTS	STREME-9	AAEL005429	1700	1713	-	5.46875	5.03e-05	0.634	CGAAACTGAGAGTG
9-CCATGCTGARGGTS	STREME-9	AAEL000477	150	163	+	5.4375	5.07e-05	0.636	CCAGACTGGGGGAA
9-CCATGCTGARGGTS	STREME-9	AAEL000477	1635	1648	+	5.35417	5.17e-05	0.645	CTATGCTAGAAGTC
9-CCATGCTGARGGTS	STREME-9	AAEL013515	1245	1258	-	5.32292	5.23e-05	0.648	TCAAGCTCAAATTC
9-CCATGCTGARGGTS	STREME-9	AAEL007814	582	595	-	5.29167	5.29e-05	0.652	GCAAGCTCATGTTG
9-CCATGCTGARGGTS	STREME-9	AAEL010487	652	665	-	5.26042	5.34e-05	0.652	TTAAGCTAAGGGTC
9-CCATGCTGARGGTS	STREME-9	AAEL013511	847	860	-	5.22917	5.39e-05	0.652	TCATACTAGGGGAG
9-CCATGCTGARGGTS	STREME-9	AAEL001671	111	124	-	5.21875	5.41e-05	0.652	GGATGCTGAAGGTT
9-CCATGCTGARGGTS	STREME-9	AAEL005957	100	113	+	5.19792	5.43e-05	0.652	CCAAATTGAAAGTT
9-CCATGCTGARGGTS	STREME-9	AAEL017144	1976	1989	-	5.1875	5.45e-05	0.652	GGATGCTGAGGGTT
9-CCATGCTGARGGTS	STREME-9	AAEL027829	669	682	-	5.13542	5.52e-05	0.656	CCATGTCCATGGTA
9-CCATGCTGARGGTS	STREME-9	AAEL005384	1260	1273	+	5.09375	5.57e-05	0.659	CCCAGCTGAAACTC
9-CCATGCTGARGGTS	STREME-9	AAEL002726	1658	1671	-	5.05208	5.65e-05	0.659	GCATGCTAGAAGTT
9-CCATGCTGARGGTS	STREME-9	AAEL011455	545	558	-	5	5.72e-05	0.659	CGATGCCAAAAGTG
9-CCATGCTGARGGTS	STREME-9	AAEL001319	339	352	-	4.98958	5.74e-05	0.659	GCAAGCTGGAGTTT
9-CCATGCTGARGGTS	STREME-9	AAEL022314	991	1004	+	4.97917	5.77e-05	0.659	CCAAGTTGACGTTG
9-CCATGCTGARGGTS	STREME-9	AAEL021447	929	942	-	4.96875	5.79e-05	0.659	CCATACAAAAAGTG
9-CCATGCTGARGGTS	STREME-9	AAEL004979	527	540	+	4.9375	5.84e-05	0.659	GCAAGCGCAAGGTG
9-CCATGCTGARGGTS	STREME-9	AAEL005384	26	39	+	4.92708	5.86e-05	0.659	TGAAGCTGAAAGTG
9-CCATGCTGARGGTS	STREME-9	AAEL013998	115	128	-	4.91667	5.86e-05	0.659	CCCAGTTGAAGGAG
9-CCATGCTGARGGTS	STREME-9	AAEL025898	817	830	-	4.89583	5.9e-05	0.659	CAAAGCTGATGGTT
9-CCATGCTGARGGTS	STREME-9	AAEL018003	1004	1017	-	4.89583	5.9e-05	0.659	TCAAGCTCAAGTAG
9-CCATGCTGARGGTS	STREME-9	AAEL023524	1541	1554	+	4.88542	5.91e-05	0.659	CAAAGCTCAAGGAC
9-CCATGCTGARGGTS	STREME-9	AAEL003216	1787	1800	+	4.76042	6.09e-05	0.675	CCACGCCGAAAGAG
9-CCATGCTGARGGTS	STREME-9	AAEL001050	1048	1061	+	4.72917	6.15e-05	0.679	CCATGCCAAAATTT
9-CCATGCTGARGGTS	STREME-9	AAEL006888	1266	1279	+	4.69792	6.2e-05	0.679	CCACGCCGGAGTTG
9-CCATGCTGARGGTS	STREME-9	AAEL001293	1488	1501	-	4.6875	6.22e-05	0.679	CCATACGAAGAGTC
9-CCATGCTGARGGTS	STREME-9	AAEL022361	650	663	-	4.65625	6.28e-05	0.682	ACAAGCAGAAGGTG
9-CCATGCTGARGGTS	STREME-9	AAEL020112	697	710	-	4.60417	6.36e-05	0.687	GCATGCTAAAATTA
9-CCATGCTGARGGTS	STREME-9	AAEL007102	855	868	+	4.57292	6.41e-05	0.689	CTAAGCAGAAGGTG
9-CCATGCTGARGGTS	STREME-9	AAEL005749	428	441	+	4.54167	6.45e-05	0.69	CGAAACTGAGGGAC
9-CCATGCTGARGGTS	STREME-9	AAEL009186	1723	1736	-	4.51042	6.5e-05	0.692	TCAAGATCAAGGTG
9-CCATGCTGARGGTS	STREME-9	AAEL017455	537	550	-	4.47917	6.56e-05	0.695	GCAAGCTGAAAATC
9-CCATGCTGARGGTS	STREME-9	AAEL027776	1406	1419	+	4.42708	6.64e-05	0.7	CTAAGTTCAAGGTG
9-CCATGCTGARGGTS	STREME-9	AAEL004564	388	401	-	4.375	6.77e-05	0.709	GCAAGCTGATGTTT
9-CCATGCTGARGGTS	STREME-9	AAEL021602	1177	1190	-	4.36458	6.8e-05	0.71	CCATGTGAAAAGTG
9-CCATGCTGARGGTS	STREME-9	AAEL027985	1766	1779	-	4.33333	6.87e-05	0.713	TCTTGCTAATGGTG
9-CCATGCTGARGGTS	STREME-9	AAEL004335	1305	1318	-	4.30208	6.94e-05	0.717	TCATCCTAGGGGTG
9-CCATGCTGARGGTS	STREME-9	AAEL003233	1199	1212	+	4.27083	7e-05	0.719	CCATTCTAGGGGTT
9-CCATGCTGARGGTS	STREME-9	AAEL022233	1258	1271	+	4.25	7.04e-05	0.72	GCAAGCTTAAGGAG
9-CCATGCTGARGGTS	STREME-9	AAEL022520	1765	1778	+	4.1875	7.15e-05	0.72	TCAAGCTCAAGTTT
9-CCATGCTGARGGTS	STREME-9	AAEL020131	516	529	-	4.17708	7.17e-05	0.72	CCAAACTGGTGGAA
9-CCATGCTGARGGTS	STREME-9	AAEL021410	1305	1318	+	4.17708	7.17e-05	0.72	CCTAGTTGAGGGTT
9-CCATGCTGARGGTS	STREME-9	AAEL012344	1661	1674	-	4.16667	7.19e-05	0.72	CCTGGCCGATGGTC
9-CCATGCTGARGGTS	STREME-9	AAEL027829	1874	1887	-	4.15625	7.21e-05	0.72	TCAAGTTCAGGTTG
9-CCATGCTGARGGTS	STREME-9	AAEL017539	42	55	-	4.05208	7.46e-05	0.729	CCATCCTAGGGTTC
9-CCATGCTGARGGTS	STREME-9	AAEL006984	131	144	+	4.05208	7.46e-05	0.729	GCTTGCTGGTGGTG
9-CCATGCTGARGGTS	STREME-9	AAEL024749	181	194	-	4.05208	7.46e-05	0.729	GCTTGCTGGTGGTG
9-CCATGCTGARGGTS	STREME-9	AAEL001517	398	411	+	4.05208	7.46e-05	0.729	GCTTGCTGGTGGTG
9-CCATGCTGARGGTS	STREME-9	AAEL023524	242	255	-	4.04167	7.5e-05	0.729	CCATACTAAAAATC
9-CCATGCTGARGGTS	STREME-9	AAEL001319	1843	1856	-	4.04167	7.5e-05	0.729	CAATGCCAAGGGAC
9-CCATGCTGARGGTS	STREME-9	AAEL023125	47	60	+	4.01042	7.57e-05	0.732	CCATAATAAAAGTC
9-CCATGCTGARGGTS	STREME-9	AAEL021424	1831	1844	+	3.96875	7.66e-05	0.737	CCATGGCCATGGTG
9-CCATGCTGARGGTS	STREME-9	AAEL007226	1014	1027	-	3.89583	7.85e-05	0.739	ACAAGCTTAGGGTC
9-CCATGCTGARGGTS	STREME-9	AAEL004013	661	674	+	3.88542	7.87e-05	0.739	CCATGTTAAATGTA
9-CCATGCTGARGGTS	STREME-9	AAEL018003	575	588	-	3.86458	7.92e-05	0.739	CCGAGCTAAAAGTA
9-CCATGCTGARGGTS	STREME-9	AAEL005792	9	22	+	3.84375	7.96e-05	0.739	CGATGCTCGAGGAG
9-CCATGCTGARGGTS	STREME-9	AAEL029025	232	245	+	3.84375	7.96e-05	0.739	CGATGCTCGAGGAG
9-CCATGCTGARGGTS	STREME-9	AAEL004155	262	275	+	3.84375	7.96e-05	0.739	CTATGCTCGAGGAG
9-CCATGCTGARGGTS	STREME-9	AAEL001882	854	867	+	3.84375	7.96e-05	0.739	CTATGCTCGAGGAG
9-CCATGCTGARGGTS	STREME-9	AAEL011325	1328	1341	-	3.84375	7.96e-05	0.739	CGATGCTCGAGGAG
9-CCATGCTGARGGTS	STREME-9	AAEL002575	510	523	-	3.8125	8.03e-05	0.742	TCATACTGACGGTA
9-CCATGCTGARGGTS	STREME-9	AAEL000064	1910	1923	+	3.80208	8.06e-05	0.742	CCAGTCCGAAAGTG
9-CCATGCTGARGGTS	STREME-9	AAEL001162	1688	1701	-	3.77083	8.16e-05	0.748	CCAGGTTGGAACTG
9-CCATGCTGARGGTS	STREME-9	AAEL026731	1770	1783	-	3.75	8.21e-05	0.749	CCACGCTGCTGGTG
9-CCATGCTGARGGTS	STREME-9	AAEL004805	217	230	+	3.72917	8.27e-05	0.752	TCAAACTAGTGGTC
9-CCATGCTGARGGTS	STREME-9	AAEL013515	1979	1992	+	3.69792	8.36e-05	0.752	GCAAGTTGAAGTAG
9-CCATGCTGARGGTS	STREME-9	AAEL024972	138	151	-	3.6875	8.43e-05	0.752	TCATGATAAAAGTG
9-CCATGCTGARGGTS	STREME-9	AAEL028188	435	448	+	3.6875	8.43e-05	0.752	CCATGATGGTGTTG
9-CCATGCTGARGGTS	STREME-9	AAEL027492	940	953	+	3.6875	8.43e-05	0.752	CCATGGTAAAATTG
9-CCATGCTGARGGTS	STREME-9	AAEL027776	850	863	-	3.67708	8.45e-05	0.752	CCATACTGATAATG
9-CCATGCTGARGGTS	STREME-9	AAEL013341	91	104	+	3.65625	8.52e-05	0.752	GCATACTAAGATTG
9-CCATGCTGARGGTS	STREME-9	AAEL028175	1089	1102	+	3.65625	8.52e-05	0.752	CCATCTTGGGAGTG
9-CCATGCTGARGGTS	STREME-9	AAEL006984	1572	1585	+	3.63542	8.58e-05	0.754	CAATGCTAAAATTG
9-CCATGCTGARGGTS	STREME-9	Gr1	187	200	+	3.61458	8.65e-05	0.757	CCATACAAAAGTTG
9-CCATGCTGARGGTS	STREME-9	AAEL012864	1526	1539	+	3.54167	8.84e-05	0.766	CAAAGTTGAAGTTG
9-CCATGCTGARGGTS	STREME-9	AAEL025334	1809	1822	+	3.53125	8.86e-05	0.766	TCATGCTGATAGGC
9-CCATGCTGARGGTS	STREME-9	AAEL020895	1763	1776	+	3.5	8.94e-05	0.766	CCGTGCTTGAGGTG
9-CCATGCTGARGGTS	STREME-9	AAEL026955	164	177	+	3.44792	9.08e-05	0.766	CCAAGTCGGAAGAG
9-CCATGCTGARGGTS	STREME-9	AAEL001474	1512	1525	-	3.44792	9.08e-05	0.766	ACATGTCAAAGGTC
9-CCATGCTGARGGTS	STREME-9	AAEL005826	545	558	+	3.4375	9.15e-05	0.766	CCATTCTGGGATTC
9-CCATGCTGARGGTS	STREME-9	AAEL003150	548	561	-	3.4375	9.15e-05	0.766	CCATGGTGGAATTC
9-CCATGCTGARGGTS	STREME-9	AAEL020362	625	638	+	3.4375	9.15e-05	0.766	CCATCTTAATGGTC
9-CCATGCTGARGGTS	STREME-9	AAEL005373	1308	1321	+	3.4375	9.15e-05	0.766	TCAGGTTGATAGTG
9-CCATGCTGARGGTS	STREME-9	AAEL006319	1807	1820	-	3.41667	9.19e-05	0.766	GCATGCTAGAGCTT
9-CCATGCTGARGGTS	STREME-9	AAEL013990	1625	1638	+	3.40625	9.24e-05	0.766	CCTTGCTAAAGTAC
9-CCATGCTGARGGTS	STREME-9	AAEL015450	237	250	+	3.39583	9.27e-05	0.766	CCCTGCTGCTGGTG
9-CCATGCTGARGGTS	STREME-9	AAEL001128	322	335	+	3.375	9.33e-05	0.766	TCAAACCGGAAGTG
9-CCATGCTGARGGTS	STREME-9	AAEL021795	285	298	+	3.36458	9.38e-05	0.766	TCATGCTAAAATTT
9-CCATGCTGARGGTS	STREME-9	AAEL014551	917	930	-	3.36458	9.38e-05	0.766	CGAAGCTAGGAGTC
9-CCATGCTGARGGTS	STREME-9	AAEL009063	1585	1598	-	3.36458	9.38e-05	0.766	CCTTGCTGAAAGGG
9-CCATGCTGARGGTS	STREME-9	AAEL012822	1773	1786	+	3.36458	9.38e-05	0.766	CCATGCAGGAGATG
9-CCATGCTGARGGTS	STREME-9	AAEL009955	670	683	+	3.33333	9.5e-05	0.766	TCATGTTAAAAGTT
9-CCATGCTGARGGTS	STREME-9	AAEL022190	1226	1239	+	3.33333	9.5e-05	0.766	CCATGCGGGGGATG
9-CCATGCTGARGGTS	STREME-9	AAEL013413	1554	1567	+	3.33333	9.5e-05	0.766	CTATGCTCAGGGAA
9-CCATGCTGARGGTS	STREME-9	AAEL023223	1062	1075	+	3.3125	9.57e-05	0.766	CCAAGCTAATTGTA
9-CCATGCTGARGGTS	STREME-9	AAEL029014	1387	1400	+	3.3125	9.57e-05	0.766	CCATACTCATGTAC
9-CCATGCTGARGGTS	STREME-9	AAEL002485	1887	1900	+	3.28125	9.66e-05	0.766	TCAGGCTGTAGGTA
9-CCATGCTGARGGTS	STREME-9	AAEL004046	659	672	-	3.27083	9.68e-05	0.766	CCCTGATAAAGGTG
9-CCATGCTGARGGTS	STREME-9	AAEL003091	630	643	-	3.26042	9.71e-05	0.766	CCAACCCAAAGGTA
9-CCATGCTGARGGTS	STREME-9	AAEL026338	505	518	+	3.22917	9.8e-05	0.766	CAATGCTCAAAGAG
9-CCATGCTGARGGTS	STREME-9	AAEL008070	688	701	-	3.22917	9.8e-05	0.766	CCATACTAAGGTAT
9-CCATGCTGARGGTS	STREME-9	AAEL006568	307	320	-	3.21875	9.84e-05	0.766	TCATGTTAAAGCTA
9-CCATGCTGARGGTS	STREME-9	AAEL017539	887	900	+	3.21875	9.84e-05	0.766	CGGTGCTGGAGGTG
9-CCATGCTGARGGTS	STREME-9	AAEL026459	220	233	+	3.20833	9.87e-05	0.766	CCATGTTGAAAATA
9-CCATGCTGARGGTS	STREME-9	AAEL025888	1091	1104	+	3.20833	9.87e-05	0.766	CCATTTTGATGGTA
# FIMO (Find Individual Motif Occurrences): Version 5.5.7 compiled on Aug 29 2024 at 17:50:14
# The format of this file is described at https://meme-suite.org/meme/doc/fimo-output-format.html#tsv_results.
# fimo --verbosity 1 --oc fimo_out_9 --bgfile ./background --motif 9-CCATGCTGARGGTS streme_out/streme.xml Ir8a_UP_upstream.fasta
