## Supplementary XSTREME Motif Analysis for "The co-receptors *Orco* and *Ir8a* are required for coordinated expression of chemosensory genes in the antennae of the yellow fever mosquito, *Aedes aegypti*": fimo.tsv

motif_id	motif_alt_id	sequence_name	start	stop	strand	score	p-value	q-value	matched_sequence
10-CACAGTTATTAAC	STREME-10	AAEL007770	4	16	-	23.7292	3.44e-08	0.00291	CACAGTTATTAAC
10-CACAGTTATTAAC	STREME-10	AAEL002585	221	233	+	23.7292	3.44e-08	0.00291	CACAGTTATTAAC
10-CACAGTTATTAAC	STREME-10	AAEL027772	409	421	+	23.7292	3.44e-08	0.00291	CACAGTTATTAAC
10-CACAGTTATTAAC	STREME-10	AAEL027850	470	482	-	23.7292	3.44e-08	0.00291	CACAGTTATTAAC
10-CACAGTTATTAAC	STREME-10	AAEL023125	598	610	+	23.7292	3.44e-08	0.00291	CACAGTTATTAAC
10-CACAGTTATTAAC	STREME-10	AAEL014832	596	608	-	23.7292	3.44e-08	0.00291	CACAGTTATTAAC
10-CACAGTTATTAAC	STREME-10	AAEL013990	596	608	-	23.7292	3.44e-08	0.00291	CACAGTTATTAAC
10-CACAGTTATTAAC	STREME-10	AAEL007796	617	629	-	23.7292	3.44e-08	0.00291	CACAGTTATTAAC
10-CACAGTTATTAAC	STREME-10	AAEL008452	712	724	-	23.7292	3.44e-08	0.00291	CACAGTTATTAAC
10-CACAGTTATTAAC	STREME-10	AAEL024591	957	969	+	23.7292	3.44e-08	0.00291	CACAGTTATTAAC
10-CACAGTTATTAAC	STREME-10	AAEL004335	993	1005	+	23.7292	3.44e-08	0.00291	CACAGTTATTAAC
10-CACAGTTATTAAC	STREME-10	AAEL024421	1033	1045	+	23.7292	3.44e-08	0.00291	CACAGTTATTAAC
10-CACAGTTATTAAC	STREME-10	AAEL021114	1027	1039	-	23.7292	3.44e-08	0.00291	CACAGTTATTAAC
10-CACAGTTATTAAC	STREME-10	AAEL004046	1044	1056	-	23.7292	3.44e-08	0.00291	CACAGTTATTAAC
10-CACAGTTATTAAC	STREME-10	AAEL008879	1111	1123	+	23.7292	3.44e-08	0.00291	CACAGTTATTAAC
10-CACAGTTATTAAC	STREME-10	AAEL020083	1103	1115	-	23.7292	3.44e-08	0.00291	CACAGTTATTAAC
10-CACAGTTATTAAC	STREME-10	AAEL003091	1201	1213	+	23.7292	3.44e-08	0.00291	CACAGTTATTAAC
10-CACAGTTATTAAC	STREME-10	AAEL003299	1205	1217	+	23.7292	3.44e-08	0.00291	CACAGTTATTAAC
10-CACAGTTATTAAC	STREME-10	AAEL012538	1334	1346	-	23.7292	3.44e-08	0.00291	CACAGTTATTAAC
10-CACAGTTATTAAC	STREME-10	AAEL015424	1357	1369	-	23.7292	3.44e-08	0.00291	CACAGTTATTAAC
10-CACAGTTATTAAC	STREME-10	AAEL000044	1480	1492	-	23.7292	3.44e-08	0.00291	CACAGTTATTAAC
10-CACAGTTATTAAC	STREME-10	AAEL000316	1510	1522	+	23.7292	3.44e-08	0.00291	CACAGTTATTAAC
10-CACAGTTATTAAC	STREME-10	AAEL004343	1601	1613	-	23.7292	3.44e-08	0.00291	CACAGTTATTAAC
10-CACAGTTATTAAC	STREME-10	AAEL006585	1804	1816	-	23.7292	3.44e-08	0.00291	CACAGTTATTAAC
10-CACAGTTATTAAC	STREME-10	AAEL011455	1876	1888	-	23.7292	3.44e-08	0.00291	CACAGTTATTAAC
10-CACAGTTATTAAC	STREME-10	AAEL003260	163	175	-	20.6042	6.87e-08	0.0052	CACAGTTAATAAC
10-CACAGTTATTAAC	STREME-10	AAEL002585	225	237	-	20.6042	6.87e-08	0.0052	CACAGTTAATAAC
10-CACAGTTATTAAC	STREME-10	AAEL007991	498	510	+	20.6042	6.87e-08	0.0052	CACAGTTAATAAC
10-CACAGTTATTAAC	STREME-10	AAEL003260	159	171	+	20.2917	1.03e-07	0.00705	CTCAGTTATTAAC
10-CACAGTTATTAAC	STREME-10	AAEL000006	443	455	-	20.2917	1.03e-07	0.00705	CTCAGTTATTAAC
10-CACAGTTATTAAC	STREME-10	AAEL028175	1474	1486	-	20.2917	1.03e-07	0.00705	CTCAGTTATTAAC
10-CACAGTTATTAAC	STREME-10	AAEL019981	768	780	+	19.9583	1.24e-07	0.00798	CACAGTTATTCAC
10-CACAGTTATTAAC	STREME-10	AAEL008936	1166	1178	-	19.9583	1.24e-07	0.00798	CACAGTTATTCAC
10-CACAGTTATTAAC	STREME-10	AAEL007391	552	564	+	19.25	1.59e-07	0.0096	CACAGTTATTAAG
10-CACAGTTATTAAC	STREME-10	AAEL002485	1685	1697	+	19.25	1.59e-07	0.0096	CACAGTTATTAAG
10-CACAGTTATTAAC	STREME-10	AAEL011167	474	486	-	19.0208	1.8e-07	0.0106	CGCAGTTATTAAC
10-CACAGTTATTAAC	STREME-10	AAEL017144	189	201	+	18.9896	2.01e-07	0.0115	CACAGTTATTGAC
10-CACAGTTATTAAC	STREME-10	AAEL010640	65	77	-	18.9583	2.43e-07	0.0129	CACAGTTATTAGC
10-CACAGTTATTAAC	STREME-10	AAEL017539	1115	1127	-	18.9583	2.43e-07	0.0129	CACAGTTATTACC
10-CACAGTTATTAAC	STREME-10	AAEL017975	1378	1390	-	18.9583	2.43e-07	0.0129	CACAGTTATTAGC
10-CACAGTTATTAAC	STREME-10	AAEL020131	1274	1286	+	18.9271	2.85e-07	0.0147	CACAGTTGTTAAC
10-CACAGTTATTAAC	STREME-10	AAEL019574	179	191	+	18.8958	3.49e-07	0.0164	CACAGTTATCAAC
10-CACAGTTATTAAC	STREME-10	AAEL019722	350	362	-	18.8958	3.49e-07	0.0164	CACAGCTATTAAC
10-CACAGTTATTAAC	STREME-10	AAEL024451	820	832	-	18.8958	3.49e-07	0.0164	CACAGTCATTAAC
10-CACAGTTATTAAC	STREME-10	AAEL022735	1457	1469	+	18.8958	3.49e-07	0.0164	CACAGTTATCAAC
10-CACAGTTATTAAC	STREME-10	AAEL002413	825	837	+	18.5729	4.05e-07	0.0179	CACAGTTATTAAT
10-CACAGTTATTAAC	STREME-10	AAEL002726	978	990	+	18.5729	4.05e-07	0.0179	CACAGTTATTAAT
10-CACAGTTATTAAC	STREME-10	AAEL013990	1518	1530	-	18.5729	4.05e-07	0.0179	CACAGTTATTAAT
10-CACAGTTATTAAC	STREME-10	AAEL003299	325	337	-	18.5417	4.61e-07	0.0199	CATAGTTATTAAC
10-CACAGTTATTAAC	STREME-10	AAEL005826	239	251	+	18.2604	5.98e-07	0.0212	CACAGTTTTTAAC
10-CACAGTTATTAAC	STREME-10	AAEL010640	522	534	-	18.2604	5.98e-07	0.0212	CACAGTTTTTAAC
10-CACAGTTATTAAC	STREME-10	AAEL009596	1235	1247	+	18.2604	5.98e-07	0.0212	CACTGTTATTAAC
10-CACAGTTATTAAC	STREME-10	AAEL005575	967	979	-	17.5833	6.54e-07	0.0212	CAAAGTTATTAAC
10-CACAGTTATTAAC	STREME-10	AAEL021861	19	31	+	17.5521	7.66e-07	0.0212	CACAATTATTAAC
10-CACAGTTATTAAC	STREME-10	AAEL026731	711	723	+	17.5521	7.66e-07	0.0212	CACATTTATTAAC
10-CACAGTTATTAAC	STREME-10	AAEL003299	321	333	+	17.1667	8e-07	0.0212	CTCAGTTAATAAC
10-CACAGTTATTAAC	STREME-10	AAEL027772	413	425	-	17.1667	8e-07	0.0212	CTCAGTTAATAAC
10-CACAGTTATTAAC	STREME-10	AAEL000006	439	451	+	17.1667	8e-07	0.0212	CTCAGTTAATAAC
10-CACAGTTATTAAC	STREME-10	AAEL027850	466	478	+	17.1667	8e-07	0.0212	CTCAGTTAATAAC
10-CACAGTTATTAAC	STREME-10	AAEL011167	470	482	+	17.1667	8e-07	0.0212	CTCAGTTAATAAC
10-CACAGTTATTAAC	STREME-10	AAEL013990	592	604	+	17.1667	8e-07	0.0212	CTCAGTTAATAAC
10-CACAGTTATTAAC	STREME-10	AAEL014832	592	604	+	17.1667	8e-07	0.0212	CTCAGTTAATAAC
10-CACAGTTATTAAC	STREME-10	AAEL007796	613	625	+	17.1667	8e-07	0.0212	CTCAGTTAATAAC
10-CACAGTTATTAAC	STREME-10	AAEL023125	602	614	-	17.1667	8e-07	0.0212	CTCAGTTAATAAC
10-CACAGTTATTAAC	STREME-10	AAEL008452	708	720	+	17.1667	8e-07	0.0212	CTCAGTTAATAAC
10-CACAGTTATTAAC	STREME-10	AAEL024591	961	973	-	17.1667	8e-07	0.0212	CTCAGTTAATAAC
10-CACAGTTATTAAC	STREME-10	AAEL004335	997	1009	-	17.1667	8e-07	0.0212	CTCAGTTAATAAC
10-CACAGTTATTAAC	STREME-10	AAEL004046	1040	1052	+	17.1667	8e-07	0.0212	CTCAGTTAATAAC
10-CACAGTTATTAAC	STREME-10	AAEL024421	1037	1049	-	17.1667	8e-07	0.0212	CTCAGTTAATAAC
10-CACAGTTATTAAC	STREME-10	AAEL020083	1099	1111	+	17.1667	8e-07	0.0212	CTCAGTTAATAAC
10-CACAGTTATTAAC	STREME-10	AAEL008879	1115	1127	-	17.1667	8e-07	0.0212	CTCAGTTAATAAC
10-CACAGTTATTAAC	STREME-10	AAEL003091	1205	1217	-	17.1667	8e-07	0.0212	CTCAGTTAATAAC
10-CACAGTTATTAAC	STREME-10	AAEL003299	1209	1221	-	17.1667	8e-07	0.0212	CTCAGTTAATAAC
10-CACAGTTATTAAC	STREME-10	AAEL012538	1330	1342	+	17.1667	8e-07	0.0212	CTCAGTTAATAAC
10-CACAGTTATTAAC	STREME-10	AAEL015424	1353	1365	+	17.1667	8e-07	0.0212	CTCAGTTAATAAC
10-CACAGTTATTAAC	STREME-10	AAEL006962	1351	1363	-	17.1667	8e-07	0.0212	CTCAGTTAATAAC
10-CACAGTTATTAAC	STREME-10	AAEL000044	1476	1488	+	17.1667	8e-07	0.0212	CTCAGTTAATAAC
10-CACAGTTATTAAC	STREME-10	AAEL000316	1514	1526	-	17.1667	8e-07	0.0212	CTCAGTTAATAAC
10-CACAGTTATTAAC	STREME-10	AAEL006585	1800	1812	+	17.1667	8e-07	0.0212	CTCAGTTAATAAC
10-CACAGTTATTAAC	STREME-10	AAEL011455	1872	1884	+	17.1667	8e-07	0.0212	CTCAGTTAATAAC
10-CACAGTTATTAAC	STREME-10	AAEL022361	412	424	-	15.5521	1.12e-06	0.0294	CTCAGTTATTGAC
10-CACAGTTATTAAC	STREME-10	AAEL001673	381	393	-	15.4792	1.23e-06	0.0317	CACAGTTATTCAG
10-CACAGTTATTAAC	STREME-10	AAEL010858	1376	1388	-	15.4167	1.4e-06	0.0354	CATAGTTAATAAC
10-CACAGTTATTAAC	STREME-10	AAEL010154	1616	1628	-	15.4167	1.4e-06	0.0354	CATAGTTAATAAC
10-CACAGTTATTAAC	STREME-10	AAEL023958	1496	1508	-	15.1979	1.45e-06	0.0362	CACAGTTAATTAC
10-CACAGTTATTAAC	STREME-10	AAEL027585	1003	1015	+	15.1354	1.66e-06	0.0409	CTCAGTTATTAAT
10-CACAGTTATTAAC	STREME-10	AAEL005575	412	424	-	14.1875	2.81e-06	0.0677	CGCAGTTATCAAC
10-CACAGTTATTAAC	STREME-10	AAEL027772	1987	1999	+	14.1875	2.81e-06	0.0677	CGCAGTTATCAAC
10-CACAGTTATTAAC	STREME-10	AAEL002997	4	16	+	14.0625	3.33e-06	0.0784	CACAGTCATCAAC
10-CACAGTTATTAAC	STREME-10	AAEL025896	725	737	+	14.0625	3.33e-06	0.0784	CACAGTCATCAAC
10-CACAGTTATTAAC	STREME-10	AAEL006585	452	464	-	13.8646	3.37e-06	0.0784	CGCAGTTATTAAT
10-CACAGTTATTAAC	STREME-10	AAEL003508	841	853	+	13.7188	4.15e-06	0.0955	CACAGTTATTAAA
10-CACAGTTATTAAC	STREME-10	AAEL007991	502	514	-	13.6042	4.49e-06	0.102	TACAGTTATTAAC
10-CACAGTTATTAAC	STREME-10	AAEL002112	950	962	-	13.4896	4.89e-06	0.11	CACCGTTATTATC
10-CACAGTTATTAAC	STREME-10	AAEL014140	59	71	-	13.4583	4.99e-06	0.111	CACAGTTATCATC
10-CACAGTTATTAAC	STREME-10	AAEL001050	1633	1645	-	13.4271	5.12e-06	0.113	CACAGTTTTCAAC
10-CACAGTTATTAAC	STREME-10	AAEL000668	505	517	-	12.7812	6.53e-06	0.143	CACATTTATTACC
10-CACAGTTATTAAC	STREME-10	AAEL003865	1922	1934	-	12.7188	6.98e-06	0.151	CACATTCATTAAC
10-CACAGTTATTAAC	STREME-10	AAEL019722	346	358	+	12.3958	7.35e-06	0.153	CTCAGTTAATAGC
10-CACAGTTATTAAC	STREME-10	AAEL014938	648	660	-	12.3958	7.35e-06	0.153	CTCAGTTAATAGC
10-CACAGTTATTAAC	STREME-10	AAEL001745	1084	1096	-	12.3958	7.35e-06	0.153	CACAATTATTAAT
10-CACAGTTATTAAC	STREME-10	AAEL019574	183	195	-	12.3646	7.58e-06	0.153	CTCAGTTGATAAC
10-CACAGTTATTAAC	STREME-10	AAEL005575	408	420	+	12.3646	7.58e-06	0.153	CTCAGTTGATAAC
10-CACAGTTATTAAC	STREME-10	AAEL017144	193	205	-	12.3333	7.66e-06	0.153	CTCAGTCAATAAC
10-CACAGTTATTAAC	STREME-10	AAEL022361	408	420	+	12.3333	7.66e-06	0.153	CTCAGTCAATAAC
10-CACAGTTATTAAC	STREME-10	AAEL020131	1278	1290	-	12.3333	7.66e-06	0.153	CTCAGTTAACAAC
10-CACAGTTATTAAC	STREME-10	AAEL021447	1215	1227	-	12.1771	7.72e-06	0.153	CAAAGTTATTTAC
10-CACAGTTATTAAC	STREME-10	AAEL017270	1209	1221	+	12.1458	7.88e-06	0.155	CACATTTATTTAC
10-CACAGTTATTAAC	STREME-10	AAEL009950	1076	1088	+	12.1146	8.12e-06	0.156	CAAAGTTTTTAAC
10-CACAGTTATTAAC	STREME-10	AAEL024012	1585	1597	-	12.1146	8.12e-06	0.156	CAAAGTTTTTAAC
10-CACAGTTATTAAC	STREME-10	AAEL005575	963	975	+	11.9792	8.57e-06	0.164	CTTAGTTAATAAC
10-CACAGTTATTAAC	STREME-10	AAEL009722	1300	1312	-	11.125	9.64e-06	0.182	CGCAGTTAATAGC
10-CACAGTTATTAAC	STREME-10	AAEL012724	425	437	+	11.0521	9.84e-06	0.185	CTCTGTTATTCAC
10-CACAGTTATTAAC	STREME-10	AAEL002413	829	841	-	10.9896	1.03e-05	0.187	CTCAATTAATAAC
10-CACAGTTATTAAC	STREME-10	AAEL010640	1167	1179	+	10.9896	1.03e-05	0.187	CTCATTTAATAAC
10-CACAGTTATTAAC	STREME-10	AAEL013413	1478	1490	-	10.9896	1.03e-05	0.187	CTCAATTAATAAC
10-CACAGTTATTAAC	STREME-10	AAEL013990	1514	1526	+	10.9896	1.03e-05	0.187	CTCAATTAATAAC
10-CACAGTTATTAAC	STREME-10	AAEL003259	7	19	+	10.7708	1.08e-05	0.193	CGCAGTTATTCAG
10-CACAGTTATTAAC	STREME-10	AAEL005043	365	377	-	10.7396	1.09e-05	0.193	CGCAGTTAATAAT
10-CACAGTTATTAAC	STREME-10	AAEL001293	1373	1385	+	10.6875	1.13e-05	0.199	CTCAGTTATCACC
10-CACAGTTATTAAC	STREME-10	AAEL000342	757	769	+	10.6458	1.18e-05	0.205	CACAGCTATTCAG
10-CACAGTTATTAAC	STREME-10	AAEL003091	1366	1378	-	10.6458	1.18e-05	0.205	CACAGCTATTCAG
10-CACAGTTATTAAC	STREME-10	AAEL024997	1980	1992	-	10.5938	1.21e-05	0.209	CACAGTTAATAAA
10-CACAGTTATTAAC	STREME-10	AAEL008876	264	276	+	10.5833	1.23e-05	0.209	CATAGCTAATAAC
10-CACAGTTATTAAC	STREME-10	AAEL002276	1201	1213	-	10.3958	1.29e-05	0.219	CTCAGTTATTGAT
10-CACAGTTATTAAC	STREME-10	AAEL012858	971	983	+	10.3229	1.38e-05	0.232	CACCGTTATCCAC
10-CACAGTTATTAAC	STREME-10	AAEL000668	1190	1202	+	10.2604	1.44e-05	0.24	CATAGTTAATAAT
10-CACAGTTATTAAC	STREME-10	AAEL002672	274	286	-	10.0104	1.54e-05	0.247	CACAGTTTTTCAG
10-CACAGTTATTAAC	STREME-10	AAEL005199	545	557	-	10.0104	1.54e-05	0.247	CACAGTTTTTCAG
10-CACAGTTATTAAC	STREME-10	AAEL000834	680	692	-	10.0104	1.54e-05	0.247	CACAGTTTTTCAG
10-CACAGTTATTAAC	STREME-10	AAEL006486	802	814	-	10.0104	1.54e-05	0.247	CACAGTTTTTCAG
10-CACAGTTATTAAC	STREME-10	AAEL000543	1622	1634	-	10.0104	1.54e-05	0.247	CACAGTTTTTCAG
10-CACAGTTATTAAC	STREME-10	AAEL019554	812	824	+	9.97917	1.59e-05	0.253	CCCAGTTATTAAG
10-CACAGTTATTAAC	STREME-10	AAEL001683	1339	1351	+	9.94792	1.63e-05	0.258	CACATTTAATAAG
10-CACAGTTATTAAC	STREME-10	AAEL001986	731	743	-	9.83333	1.67e-05	0.26	TACAGTTATTCAC
10-CACAGTTATTAAC	STREME-10	AAEL002575	91	103	-	9.72917	1.71e-05	0.26	CTCAGTTATTTAT
10-CACAGTTATTAAC	STREME-10	AAEL003116	674	686	-	9.72917	1.71e-05	0.26	CTCAGTTATTTAT
10-CACAGTTATTAAC	STREME-10	AAEL000087	1173	1185	-	9.72917	1.71e-05	0.26	CTCAGTTATTTAT
10-CACAGTTATTAAC	STREME-10	AAEL003723	1480	1492	-	9.72917	1.71e-05	0.26	CTCAGTTATTTAT
10-CACAGTTATTAAC	STREME-10	AAEL022153	477	489	-	9.71875	1.73e-05	0.26	CACAGTTTTTCCC
10-CACAGTTATTAAC	STREME-10	AAEL021376	648	660	+	9.71875	1.73e-05	0.26	CACTGTTATTCGC
10-CACAGTTATTAAC	STREME-10	AAEL001082	1468	1480	+	9.6875	1.78e-05	0.264	CACATTTAATGAC
10-CACAGTTATTAAC	STREME-10	AAEL000080	1958	1970	-	9.6875	1.78e-05	0.264	CACAATTAATGAC
10-CACAGTTATTAAC	STREME-10	AAEL001261	1056	1068	+	9.59375	1.99e-05	0.292	CACAGATATTGAC
10-CACAGTTATTAAC	STREME-10	AAEL001840	1400	1412	-	9.5	2.06e-05	0.296	CACAGCTATGAAC
10-CACAGTTATTAAC	STREME-10	AAEL001851	69	81	+	9.47917	2.07e-05	0.296	CGCCGTTATTGAC
10-CACAGTTATTAAC	STREME-10	AAEL004564	107	119	+	9.47917	2.07e-05	0.296	CGCCGTTATTGAC
10-CACAGTTATTAAC	STREME-10	AAEL013032	1176	1188	+	9.47917	2.07e-05	0.296	CGCCGTTATTGAC
10-CACAGTTATTAAC	STREME-10	AAEL005373	797	809	+	9.38542	2.11e-05	0.3	CTCAGTTTTTATC
10-CACAGTTATTAAC	STREME-10	AAEL019722	1134	1146	+	9.28125	2.29e-05	0.321	CTCATTCATTAAC
10-CACAGTTATTAAC	STREME-10	AAEL027336	1612	1624	+	9.28125	2.29e-05	0.321	CTCATTTATCAAC
10-CACAGTTATTAAC	STREME-10	AAEL013271	832	844	-	9.27083	2.31e-05	0.323	CACATTTAATAAT
10-CACAGTTATTAAC	STREME-10	AAEL013413	1474	1486	+	9.20833	2.37e-05	0.324	CACGGTTATTAAT
10-CACAGTTATTAAC	STREME-10	AAEL005474	79	91	-	9.17708	2.4e-05	0.324	CACAGTTATGAAT
10-CACAGTTATTAAC	STREME-10	AAEL014772	1063	1075	-	9.17708	2.4e-05	0.324	CACAGTTATGAAT
10-CACAGTTATTAAC	STREME-10	AAEL014772	1094	1106	+	9.17708	2.4e-05	0.324	CACAGTTATGAAT
10-CACAGTTATTAAC	STREME-10	AAEL010154	1612	1624	+	9.17708	2.4e-05	0.324	CATGGTTATTAAC
10-CACAGTTATTAAC	STREME-10	AAEL019600	856	868	-	9.07292	2.47e-05	0.33	CACAGTTATTGTG
10-CACAGTTATTAAC	STREME-10	AAEL001312	1486	1498	+	9.07292	2.47e-05	0.33	CACAGTTATTTGG
10-CACAGTTATTAAC	STREME-10	AAEL029039	571	583	+	9.04167	2.52e-05	0.333	CACCGTTATTTAG
10-CACAGTTATTAAC	STREME-10	AAEL001128	905	917	+	9.02083	2.56e-05	0.337	CACAATTAATTAC
10-CACAGTTATTAAC	STREME-10	AAEL024906	299	311	-	9.01042	2.59e-05	0.339	CACAGTTGTTATG
10-CACAGTTATTAAC	STREME-10	AAEL027492	614	626	+	8.97917	2.7e-05	0.348	CACCTTTATTCAC
10-CACAGTTATTAAC	STREME-10	AAEL011318	1919	1931	-	8.97917	2.7e-05	0.348	CACCATTATTCAC
10-CACAGTTATTAAC	STREME-10	AAEL003413	1876	1888	-	8.96875	2.72e-05	0.35	CACAGTTATCAGT
10-CACAGTTATTAAC	STREME-10	AAEL002343	1757	1769	-	8.95833	2.77e-05	0.354	CACGGTTATTTAC
10-CACAGTTATTAAC	STREME-10	AAEL012546	1524	1536	+	8.94792	2.81e-05	0.356	CAGAGTTATTGAC
10-CACAGTTATTAAC	STREME-10	AAEL011520	750	762	+	8.86458	3e-05	0.377	CACAGTTTTGAAC
10-CACAGTTATTAAC	STREME-10	AAEL029025	1565	1577	-	8.86458	3e-05	0.377	TACAGTTATTGAC
10-CACAGTTATTAAC	STREME-10	AAEL010222	1094	1106	-	8.80208	3.07e-05	0.38	AACCGTTATTAAC
10-CACAGTTATTAAC	STREME-10	AAEL009722	1296	1308	+	8.77083	3.1e-05	0.38	AACAGCTATTAAC
10-CACAGTTATTAAC	STREME-10	AAEL014140	1858	1870	-	8.77083	3.1e-05	0.38	TACAGTCATTAAC
10-CACAGTTATTAAC	STREME-10	AAEL014386	1987	1999	+	8.77083	3.1e-05	0.38	GACAGTTATCAAC
10-CACAGTTATTAAC	STREME-10	AAEL009186	558	570	+	8.65625	3.26e-05	0.392	CAAAGTTATTCAT
10-CACAGTTATTAAC	STREME-10	AAEL003239	1381	1393	+	8.65625	3.26e-05	0.392	CATAGTTATTTAG
10-CACAGTTATTAAC	STREME-10	AAEL026459	1572	1584	+	8.65625	3.26e-05	0.392	CAAAGTTATTCAT
10-CACAGTTATTAAC	STREME-10	AAEL000668	453	465	+	8.625	3.32e-05	0.395	CTCAGTTAATCCC
10-CACAGTTATTAAC	STREME-10	AAEL007226	808	820	+	8.625	3.32e-05	0.395	CACATTTATTCAT
10-CACAGTTATTAAC	STREME-10	AAEL010640	1622	1634	-	8.375	3.51e-05	0.416	CACAGTTTTTTAG
10-CACAGTTATTAAC	STREME-10	AAEL013936	986	998	-	8.36458	3.56e-05	0.416	CGTTGTTATTAAC
10-CACAGTTATTAAC	STREME-10	Or76	1382	1394	+	8.36458	3.56e-05	0.416	CATAGTTATTTCC
10-CACAGTTATTAAC	STREME-10	AAEL018228	488	500	-	8.33333	3.64e-05	0.418	CACAGTTGTTATT
10-CACAGTTATTAAC	STREME-10	AAEL004805	1698	1710	+	8.33333	3.64e-05	0.418	CATCGTTATTTAC
10-CACAGTTATTAAC	STREME-10	AAEL012712	1024	1036	+	8.3125	3.67e-05	0.418	CACTTTTATTCAC
10-CACAGTTATTAAC	STREME-10	AAEL004462	1074	1086	-	8.3125	3.67e-05	0.418	CACTTTTATTCAC
10-CACAGTTATTAAC	STREME-10	AAEL008879	1912	1924	-	8.3125	3.67e-05	0.418	CACAATTTTTCAC
10-CACAGTTATTAAC	STREME-10	AAEL018228	1264	1276	-	8.28125	3.79e-05	0.429	CAAAATTAATAAC
10-CACAGTTATTAAC	STREME-10	AAEL020334	1158	1170	-	8.25	3.86e-05	0.436	CACAGTTTTTAAA
10-CACAGTTATTAAC	STREME-10	AAEL002485	298	310	-	8.23958	3.91e-05	0.438	CATTGTTATCAAC
10-CACAGTTATTAAC	STREME-10	AAEL025334	634	646	-	8.17708	3.99e-05	0.445	CGCAGTTATTTTC
10-CACAGTTATTAAC	STREME-10	AAEL021367	424	436	-	8.14583	4.07e-05	0.451	CGCTGTTATTTAC
10-CACAGTTATTAAC	STREME-10	AAEL001683	944	956	+	8.13542	4.1e-05	0.451	AACAGTTTTTAAC
10-CACAGTTATTAAC	STREME-10	AAEL001261	983	995	+	8.10417	4.11e-05	0.451	CGAAGTTATTAGC
10-CACAGTTATTAAC	STREME-10	AAEL028175	70	82	+	8.07292	4.15e-05	0.451	CGCATTTATTACC
10-CACAGTTATTAAC	STREME-10	AAEL018228	1422	1434	+	8.07292	4.15e-05	0.451	CAAAGTTATTGCC
10-CACAGTTATTAAC	STREME-10	AAEL026175	1315	1327	-	8.04167	4.19e-05	0.453	CGAAGTTATCAAC
10-CACAGTTATTAAC	STREME-10	AAEL017023	910	922	+	8.01042	4.24e-05	0.454	CGCATTCATTAAC
10-CACAGTTATTAAC	STREME-10	AAEL008909	65	77	-	7.97917	4.31e-05	0.454	CATAGTTATTTAT
10-CACAGTTATTAAC	STREME-10	AAEL006962	254	266	+	7.94792	4.39e-05	0.454	CATAGTTATTATT
10-CACAGTTATTAAC	STREME-10	AAEL013851	792	804	-	7.94792	4.39e-05	0.454	CACATCTATTACC
10-CACAGTTATTAAC	STREME-10	AAEL020362	754	766	-	7.88542	4.48e-05	0.454	CTCAGTTGATAAG
10-CACAGTTATTAAC	STREME-10	AAEL021114	1023	1035	+	7.80208	4.5e-05	0.454	CTCGGTTAATAAC
10-CACAGTTATTAAC	STREME-10	AAEL005826	243	255	-	7.77083	4.51e-05	0.454	CTCAGTTAAAAAC
10-CACAGTTATTAAC	STREME-10	AAEL010640	518	530	+	7.77083	4.51e-05	0.454	CTCAGTTAAAAAC
10-CACAGTTATTAAC	STREME-10	AAEL001986	727	739	+	7.77083	4.51e-05	0.454	CTCAGTGAATAAC
10-CACAGTTATTAAC	STREME-10	AAEL017539	1111	1123	+	7.77083	4.51e-05	0.454	CTCAGGTAATAAC
10-CACAGTTATTAAC	STREME-10	AAEL008936	1162	1174	+	7.77083	4.51e-05	0.454	CTCAGTGAATAAC
10-CACAGTTATTAAC	STREME-10	AAEL021447	1211	1223	+	7.77083	4.51e-05	0.454	CTCAGTAAATAAC
10-CACAGTTATTAAC	STREME-10	AAEL002343	1753	1765	+	7.77083	4.51e-05	0.454	CTCAGTAAATAAC
10-CACAGTTATTAAC	STREME-10	AAEL022361	56	68	-	7.72917	4.52e-05	0.454	CACAGTTATTTTT
10-CACAGTTATTAAC	STREME-10	AAEL011593	445	457	+	7.71875	4.52e-05	0.454	CGAAGTTATTAAT
10-CACAGTTATTAAC	STREME-10	AAEL001319	316	328	+	7.69792	4.55e-05	0.454	CAAAGTTATTTAG
10-CACAGTTATTAAC	STREME-10	AAEL009075	1284	1296	-	7.66667	4.6e-05	0.458	CATTGTTATTTAC
10-CACAGTTATTAAC	STREME-10	AAEL004343	1310	1322	+	7.63542	4.69e-05	0.464	CAAAGTTTTTAAG
10-CACAGTTATTAAC	STREME-10	AAEL027495	1005	1017	-	7.625	4.74e-05	0.465	CATAATTATTGAC
10-CACAGTTATTAAC	STREME-10	AAEL026459	983	995	-	7.60417	4.76e-05	0.465	CACTTTTATTAAG
10-CACAGTTATTAAC	STREME-10	AAEL005951	1523	1535	+	7.60417	4.76e-05	0.465	CACATTTTTTAAG
10-CACAGTTATTAAC	STREME-10	AAEL004805	96	108	-	7.59375	4.83e-05	0.465	CATAATTATTACC
10-CACAGTTATTAAC	STREME-10	AAEL006995	1525	1537	-	7.59375	4.83e-05	0.465	CAAAGTCATTAAT
10-CACAGTTATTAAC	STREME-10	AAEL000044	1744	1756	-	7.59375	4.83e-05	0.465	CACATTTGTTAAT
10-CACAGTTATTAAC	STREME-10	AAEL003208	449	461	-	7.5625	4.91e-05	0.465	CATCATTATTAAC
10-CACAGTTATTAAC	STREME-10	AAEL001882	1598	1610	+	7.5625	4.91e-05	0.465	CACATCTATTAAT
10-CACAGTTATTAAC	STREME-10	AAEL012060	73	85	+	7.55208	4.92e-05	0.465	CACAGTTGATCAG
10-CACAGTTATTAAC	STREME-10	AAEL003413	1471	1483	-	7.55208	4.92e-05	0.465	CACAGTTGATCAG
10-CACAGTTATTAAC	STREME-10	AAEL002485	1829	1841	+	7.4375	5.06e-05	0.473	CGCATTTATTTAC
10-CACAGTTATTAAC	STREME-10	AAEL022984	1365	1377	-	7.41667	5.11e-05	0.473	CACAGTTTTTTTC
10-CACAGTTATTAAC	STREME-10	AAEL000316	148	160	+	7.375	5.19e-05	0.473	CAAAGTTGTTTAC
10-CACAGTTATTAAC	STREME-10	AAEL012724	1515	1527	-	7.375	5.19e-05	0.473	CAAAGTTGTTTAC
10-CACAGTTATTAAC	STREME-10	AAEL000575	1807	1819	-	7.375	5.19e-05	0.473	CAAAGTTGTTTAC
10-CACAGTTATTAAC	STREME-10	AAEL021424	1959	1971	+	7.375	5.19e-05	0.473	CACATTTATTTGC
10-CACAGTTATTAAC	STREME-10	AAEL001745	1356	1368	-	7.34375	5.25e-05	0.473	CACATTTTTTGAC
10-CACAGTTATTAAC	STREME-10	AAEL027495	74	86	+	7.3125	5.33e-05	0.473	CACAATTTTTAGC
10-CACAGTTATTAAC	STREME-10	AAEL029014	555	567	+	7.3125	5.33e-05	0.473	CACAATTTTTAGC
10-CACAGTTATTAAC	STREME-10	AAEL006909	1122	1134	-	7.3125	5.33e-05	0.473	CACAATTTTTAGC
10-CACAGTTATTAAC	STREME-10	AAEL004462	1188	1200	+	7.3125	5.33e-05	0.473	CACTTTTATTAGC
10-CACAGTTATTAAC	STREME-10	Gr76	1345	1357	-	7.3125	5.33e-05	0.473	CACAATTTTTAGC
10-CACAGTTATTAAC	STREME-10	AAEL026333	1382	1394	-	7.3125	5.33e-05	0.473	CACTTTTATTAGC
10-CACAGTTATTAAC	STREME-10	AAEL010132	1426	1438	-	7.3125	5.33e-05	0.473	CACAATTTTTAGC
10-CACAGTTATTAAC	STREME-10	AAEL020416	1522	1534	+	7.3125	5.33e-05	0.473	CACTTTTATTAGC
10-CACAGTTATTAAC	STREME-10	AAEL016999	908	920	-	7.28125	5.39e-05	0.476	CAAAGTTTTCAAC
10-CACAGTTATTAAC	STREME-10	AAEL024460	879	891	-	7.25	5.45e-05	0.479	CACTATTATCAAC
10-CACAGTTATTAAC	STREME-10	AAEL009513	1896	1908	+	7.20833	5.53e-05	0.479	CATATTTATTAAT
10-CACAGTTATTAAC	STREME-10	AAEL000797	1839	1851	-	7.17708	5.55e-05	0.479	CTCAGTTAACAAT
10-CACAGTTATTAAC	STREME-10	AAEL029025	1561	1573	+	7.14583	5.58e-05	0.479	CTTAGTCAATAAC
10-CACAGTTATTAAC	STREME-10	AAEL004343	1597	1609	+	7.125	5.59e-05	0.479	CTGAGTTAATAAC
10-CACAGTTATTAAC	STREME-10	AAEL023353	950	962	+	7.04167	5.61e-05	0.479	TTCAGTTAATAAC
10-CACAGTTATTAAC	STREME-10	AAEL009596	1239	1251	-	7.04167	5.61e-05	0.479	TTCAGTTAATAAC
10-CACAGTTATTAAC	STREME-10	AAEL007102	1317	1329	+	7.02083	5.62e-05	0.479	CAAAGTTATTTAT
10-CACAGTTATTAAC	STREME-10	AAEL025921	982	994	+	6.98958	5.65e-05	0.479	CAAAGTTATTATT
10-CACAGTTATTAAC	STREME-10	AAEL029031	1942	1954	+	6.98958	5.65e-05	0.479	CTCAGTTAATTGC
10-CACAGTTATTAAC	STREME-10	AAEL012853	784	796	+	6.95833	5.72e-05	0.483	CACATTTATTATT
10-CACAGTTATTAAC	STREME-10	AAEL002848	450	462	+	6.92708	5.81e-05	0.487	CAAAATTATTAAG
10-CACAGTTATTAAC	STREME-10	AAEL024451	1014	1026	+	6.92708	5.81e-05	0.487	CAAAATTATTAAG
10-CACAGTTATTAAC	STREME-10	AAEL002112	1084	1096	-	6.89583	5.87e-05	0.49	CATAATTTTTAAC
10-CACAGTTATTAAC	STREME-10	AAEL010640	61	73	+	6.86458	5.9e-05	0.49	CTCTGCTAATAAC
10-CACAGTTATTAAC	STREME-10	AAEL009642	1669	1681	-	6.84375	5.92e-05	0.49	CACAGTCAATCAT
10-CACAGTTATTAAC	STREME-10	AAEL011532	1372	1384	-	6.66667	6.06e-05	0.499	CAAATTTATTGAC
10-CACAGTTATTAAC	STREME-10	AAEL014938	1020	1032	-	6.64583	6.09e-05	0.499	CAATGTTTTTAAC
10-CACAGTTATTAAC	STREME-10	AAEL007006	1454	1466	+	6.64583	6.09e-05	0.499	CAATGTTTTTAAC
10-CACAGTTATTAAC	STREME-10	AAEL025921	997	1009	+	6.61458	6.13e-05	0.5	CACTTTTTTTAAC
10-CACAGTTATTAAC	STREME-10	AAEL006480	554	566	+	6.60417	6.16e-05	0.5	CTCAGTTATTCTG
10-CACAGTTATTAAC	STREME-10	AAEL002404	1113	1125	-	6.57292	6.23e-05	0.504	CAAATTTATCAAC
10-CACAGTTATTAAC	STREME-10	AAEL007844	17	29	+	6.54167	6.28e-05	0.504	CTCAGTTAGTAAG
10-CACAGTTATTAAC	STREME-10	AAEL000596	489	501	-	6.54167	6.28e-05	0.504	CTTAGTTAATATC
10-CACAGTTATTAAC	STREME-10	Or76	276	288	+	6.45833	6.4e-05	0.512	CACAGTCAACAAG
10-CACAGTTATTAAC	STREME-10	AAEL005179	153	165	+	6.21875	6.69e-05	0.519	CTCTGCTATTCAC
10-CACAGTTATTAAC	STREME-10	AAEL028175	1872	1884	+	6.20833	6.71e-05	0.519	CTCAGCTATTACG
10-CACAGTTATTAAC	STREME-10	AAEL011448	1626	1638	+	6.17708	6.79e-05	0.519	CACATTTAATCAG
10-CACAGTTATTAAC	STREME-10	AAEL013904	1223	1235	+	6.15625	6.84e-05	0.519	CTCAATCAATAAC
10-CACAGTTATTAAC	STREME-10	AAEL008108	1853	1865	+	6.09375	6.93e-05	0.519	CTCAGTTGTAAAC
10-CACAGTTATTAAC	STREME-10	AAEL002361	1657	1669	+	5.96875	7.11e-05	0.519	CAAAATTATTATC
10-CACAGTTATTAAC	STREME-10	AAEL013271	84	96	-	5.9375	7.18e-05	0.519	CGCAGCTATTCAG
10-CACAGTTATTAAC	STREME-10	AAEL021861	185	197	-	5.9375	7.18e-05	0.519	CGCAGCTATTCAG
10-CACAGTTATTAAC	STREME-10	AAEL000006	277	289	+	5.9375	7.18e-05	0.519	CGCAGCTATTCAG
10-CACAGTTATTAAC	STREME-10	AAEL011167	286	298	+	5.9375	7.18e-05	0.519	CGCAGCTATTCAG
10-CACAGTTATTAAC	STREME-10	AAEL010640	357	369	+	5.9375	7.18e-05	0.519	CGCAGCTATTCAG
10-CACAGTTATTAAC	STREME-10	AAEL013990	435	447	+	5.9375	7.18e-05	0.519	CGCAGCTATTCAG
10-CACAGTTATTAAC	STREME-10	AAEL007796	453	465	+	5.9375	7.18e-05	0.519	CGCAGCTATTCAG
10-CACAGTTATTAAC	STREME-10	AAEL027772	574	586	-	5.9375	7.18e-05	0.519	CGCAGCTATTCAG
10-CACAGTTATTAAC	STREME-10	AAEL024451	694	706	+	5.9375	7.18e-05	0.519	CGCAGCTATTCAG
10-CACAGTTATTAAC	STREME-10	AAEL008936	1001	1013	+	5.9375	7.18e-05	0.519	CGCAGCTATTCAG
10-CACAGTTATTAAC	STREME-10	AAEL002413	990	1002	-	5.9375	7.18e-05	0.519	CGCAGCTATTCAG
10-CACAGTTATTAAC	STREME-10	AAEL003508	1022	1034	-	5.9375	7.18e-05	0.519	CGCAGCTATTCAG
10-CACAGTTATTAAC	STREME-10	AAEL029025	1116	1128	-	5.9375	7.18e-05	0.519	CGCAGCTATTCAG
10-CACAGTTATTAAC	STREME-10	AAEL024591	1122	1134	-	5.9375	7.18e-05	0.519	CGCAGCTATTCAG
10-CACAGTTATTAAC	STREME-10	AAEL015424	1192	1204	+	5.9375	7.18e-05	0.519	CGCAGCTATTCAG
10-CACAGTTATTAAC	STREME-10	AAEL000044	1315	1327	+	5.9375	7.18e-05	0.519	CGCAGCTATTCAG
10-CACAGTTATTAAC	STREME-10	AAEL013990	1354	1366	+	5.9375	7.18e-05	0.519	CGCAGCTATTCAG
10-CACAGTTATTAAC	STREME-10	AAEL003299	1353	1365	-	5.9375	7.18e-05	0.519	CGCAGCTATTCAG
10-CACAGTTATTAAC	STREME-10	AAEL010276	1511	1523	-	5.9375	7.18e-05	0.519	CGCAGCTATTCAG
10-CACAGTTATTAAC	STREME-10	AAEL020156	1555	1567	-	5.9375	7.18e-05	0.519	CGCAGCTATTCAG
10-CACAGTTATTAAC	STREME-10	AAEL006585	1639	1651	+	5.9375	7.18e-05	0.519	CGCAGCTATTCAG
10-CACAGTTATTAAC	STREME-10	AAEL000316	1675	1687	-	5.9375	7.18e-05	0.519	CGCAGCTATTCAG
10-CACAGTTATTAAC	STREME-10	AAEL020524	916	928	-	5.90625	7.23e-05	0.521	CACAGTTGATGAT
10-CACAGTTATTAAC	STREME-10	AAEL005575	346	358	+	5.88542	7.31e-05	0.521	CACATTTAATCGC
10-CACAGTTATTAAC	STREME-10	AAEL028175	1336	1348	-	5.88542	7.31e-05	0.521	CAAAGTTGATCAC
10-CACAGTTATTAAC	STREME-10	AAEL027336	1848	1860	-	5.88542	7.31e-05	0.521	CTCCGTTATCACC
10-CACAGTTATTAAC	STREME-10	AAEL011366	47	59	-	5.77083	7.71e-05	0.548	CACAGATAATATC
10-CACAGTTATTAAC	STREME-10	AAEL001671	1757	1769	-	5.73958	7.84e-05	0.555	CACTGATAATAAC
10-CACAGTTATTAAC	STREME-10	AAEL008467	279	291	-	5.67708	7.95e-05	0.557	TACAGTTGATAAC
10-CACAGTTATTAAC	STREME-10	AAEL022735	1461	1473	-	5.67708	7.95e-05	0.557	AACAGTTGATAAC
10-CACAGTTATTAAC	STREME-10	AAEL006161	611	623	-	5.64583	8e-05	0.557	AACAGCTAATAAC
10-CACAGTTATTAAC	STREME-10	AAEL009513	1156	1168	-	5.64583	8e-05	0.557	AACAGTTAACAAC
10-CACAGTTATTAAC	STREME-10	AAEL021929	1576	1588	-	5.64583	8e-05	0.557	TACAGCTAATAAC
10-CACAGTTATTAAC	STREME-10	AAEL002242	662	674	-	5.61458	8.04e-05	0.559	CTCAGTTACTTAC
10-CACAGTTATTAAC	STREME-10	AAEL007371	172	184	-	5.58333	8.11e-05	0.561	CTCATTTAATTAC
10-CACAGTTATTAAC	STREME-10	AAEL011318	1938	1950	-	5.57292	8.15e-05	0.561	CTCAATTATTCCC
10-CACAGTTATTAAC	STREME-10	AAEL019600	709	721	-	5.5625	8.19e-05	0.561	CACTGTTAACGAC
10-CACAGTTATTAAC	STREME-10	AAEL000575	784	796	+	5.5625	8.19e-05	0.561	CACTGTTGATAGC
10-CACAGTTATTAAC	STREME-10	AAEL008108	1596	1608	-	5.55208	8.23e-05	0.563	CACCGTTATCCCC
10-CACAGTTATTAAC	STREME-10	AAEL010711	526	538	-	5.53125	8.33e-05	0.566	CACAGTTAGTCAT
10-CACAGTTATTAAC	STREME-10	AAEL011455	1593	1605	+	5.53125	8.33e-05	0.566	CACAGCTTATAGC
10-CACAGTTATTAAC	STREME-10	AAEL026023	360	372	+	5.5	8.47e-05	0.573	CATAGTTAGTCAC
10-CACAGTTATTAAC	STREME-10	AAEL025334	1559	1571	+	5.48958	8.51e-05	0.574	CTCAGTGATTTAC
10-CACAGTTATTAAC	STREME-10	AAEL023524	852	864	+	5.45833	8.61e-05	0.579	CATAGTTATCCAG
10-CACAGTTATTAAC	STREME-10	AAEL008452	272	284	+	5.44792	8.63e-05	0.579	CTGAGTTGTTAAC
10-CACAGTTATTAAC	STREME-10	AAEL027352	1498	1510	-	5.42708	8.7e-05	0.58	CATAGTTAACAAT
10-CACAGTTATTAAC	STREME-10	AAEL001498	614	626	+	5.41667	8.71e-05	0.58	CTGAGCTATTAAC
10-CACAGTTATTAAC	STREME-10	AAEL025333	1830	1842	-	5.39583	8.77e-05	0.581	TTCAGTTATTAGC
10-CACAGTTATTAAC	STREME-10	AAEL002624	1469	1481	-	5.38542	8.77e-05	0.581	CTCACTTATCAAC
10-CACAGTTATTAAC	STREME-10	AAEL005625	577	589	-	5.33333	8.86e-05	0.584	ATCAGTCATTAAC
10-CACAGTTATTAAC	STREME-10	AAEL003208	445	457	+	5.32292	8.89e-05	0.584	AACAGTTAATAAT
10-CACAGTTATTAAC	STREME-10	AAEL000543	325	337	+	5.3125	8.9e-05	0.584	CTCAGTTGTTGTC
10-CACAGTTATTAAC	STREME-10	AAEL001485	1874	1886	-	5.28125	8.96e-05	0.586	CTCAGTCATTGTC
10-CACAGTTATTAAC	STREME-10	AAEL016999	1880	1892	+	5.23958	9.08e-05	0.592	CACAGTTTTTCGG
10-CACAGTTATTAAC	STREME-10	AAEL013032	1687	1699	-	5.20833	9.24e-05	0.6	CACAGCTATTCTG
10-CACAGTTATTAAC	STREME-10	AAEL005179	791	803	-	5.17708	9.41e-05	0.606	CAAAGTTGATAAG
10-CACAGTTATTAAC	STREME-10	AAEL012724	1042	1054	-	5.17708	9.41e-05	0.606	CAAAGTTGATAAG
10-CACAGTTATTAAC	STREME-10	AAEL027776	1165	1177	+	5.17708	9.41e-05	0.606	CACAGCTAATATT
10-CACAGTTATTAAC	STREME-10	AAEL003318	1195	1207	-	5.14583	9.58e-05	0.615	CACAGTTCTTGAG
10-CACAGTTATTAAC	STREME-10	AAEL002361	1626	1638	+	5.125	9.63e-05	0.616	CACAGTTTATAAA
10-CACAGTTATTAAC	STREME-10	AAEL012538	1005	1017	-	5.09375	9.78e-05	0.624	CACAGTTTTACAC
10-CACAGTTATTAAC	STREME-10	AAEL014171	895	907	-	5.08333	9.81e-05	0.624	CAGAGCTATTCAC
10-CACAGTTATTAAC	STREME-10	AAEL001986	409	421	+	5.0625	9.92e-05	0.629	CACATTTCATAAC
10-CACAGTTATTAAC	STREME-10	AAEL011325	654	666	+	5.05208	9.95e-05	0.63	CACAGTTCTCAAG
# FIMO (Find Individual Motif Occurrences): Version 5.5.7 compiled on Aug 29 2024 at 17:50:14
# The format of this file is described at https://meme-suite.org/meme/doc/fimo-output-format.html#tsv_results.
# fimo --verbosity 1 --oc fimo_out_10 --bgfile ./background --motif 10-CACAGTTATTAAC streme_out/streme.xml Ir8a_UP_upstream.fasta
