## Supplementary XSTREME Motif Analysis for "The co-receptors *Orco* and *Ir8a* are required for coordinated expression of chemosensory genes in the antennae of the yellow fever mosquito, *Aedes aegypti*": fimo.tsv

motif_id	motif_alt_id	sequence_name	start	stop	strand	score	p-value	q-value	matched_sequence
ACCACTCGGCTAAGG	MEME-8	AAEL012822	269	283	+	30.4896	2.89e-10	6.79e-05	ACCACTCGGCTAAGG
ACCACTCGGCTAAGG	MEME-8	AAEL002585	339	353	+	30.4896	2.89e-10	6.79e-05	ACCACTCGGCTAAGG
ACCACTCGGCTAAGG	MEME-8	AAEL001986	540	554	-	30.4896	2.89e-10	6.79e-05	ACCACTCGGCTAAGG
ACCACTCGGCTAAGG	MEME-8	AAEL023125	788	802	+	30.4896	2.89e-10	6.79e-05	ACCACTCGGCTAAGG
ACCACTCGGCTAAGG	MEME-8	AAEL004342	800	814	+	30.4896	2.89e-10	6.79e-05	ACCACTCGGCTAAGG
ACCACTCGGCTAAGG	MEME-8	AAEL014938	821	835	+	30.4896	2.89e-10	6.79e-05	ACCACTCGGCTAAGG
ACCACTCGGCTAAGG	MEME-8	AAEL019519	1032	1046	+	30.4896	2.89e-10	6.79e-05	ACCACTCGGCTAAGG
ACCACTCGGCTAAGG	MEME-8	AAEL009722	1475	1489	+	30.4896	2.89e-10	6.79e-05	ACCACTCGGCTAAGG
ACCACTCGGCTAAGG	MEME-8	AAEL013413	1663	1677	+	30.4896	2.89e-10	6.79e-05	ACCACTCGGCTAAGG
ACCACTCGGCTAAGG	MEME-8	AAEL019722	159	173	-	28.3021	6.44e-10	0.000114	ACCGCTCGGCTAAGG
ACCACTCGGCTAAGG	MEME-8	AAEL016999	398	412	+	28.3021	6.44e-10	0.000114	ACCGCTCGGCTAAGG
ACCACTCGGCTAAGG	MEME-8	AAEL006705	1520	1534	+	28.3021	6.44e-10	0.000114	ACCACCCGGCTAAGG
ACCACTCGGCTAAGG	MEME-8	AAEL019600	1273	1287	-	28.0938	1.11e-09	0.000181	ACCACTAGGCTAAGG
ACCACTCGGCTAAGG	MEME-8	AAEL021447	1037	1051	-	27.2188	1.29e-09	0.000195	GCCACTCGGCTAAGG
ACCACTCGGCTAAGG	MEME-8	AAEL023923	923	937	+	23.4271	8.1e-09	0.00107	ACTACTAGGCTAAGG
ACCACTCGGCTAAGG	MEME-8	AAEL017539	1781	1795	+	23.4271	8.1e-09	0.00107	ACCACTAGGCTAAGT
ACCACTCGGCTAAGG	MEME-8	AAEL002726	1170	1184	+	21.3854	1.33e-08	0.00165	ACCACTCGGCTATGG
ACCACTCGGCTAAGG	MEME-8	AAEL015424	52	66	+	21.2396	1.61e-08	0.00189	ACCACCAGTCTAAGG
ACCACTCGGCTAAGG	MEME-8	AAEL024421	1222	1236	+	21.0729	1.91e-08	0.00213	ACCACTTGGCTAAGG
ACCACTCGGCTAAGG	MEME-8	AAEL020131	1358	1372	+	20.6875	2.75e-08	0.00278	ACCACTCGGCTAAAG
ACCACTCGGCTAAGG	MEME-8	AAEL009596	1425	1439	+	20.6875	2.75e-08	0.00278	ACCAATCGGCTAAGG
ACCACTCGGCTAAGG	MEME-8	AAEL011070	885	899	-	18.9896	3.99e-08	0.00384	ACCACTAGGCTGAGG
ACCACTCGGCTAAGG	MEME-8	AAEL008532	1511	1525	+	18.2917	7.2e-08	0.00663	ACCACTAGGCTAAAG
ACCACTCGGCTAAGG	MEME-8	AAEL000285	759	773	+	16.1042	1.44e-07	0.0127	ACCGTTAGGCTAAGG
ACCACTCGGCTAAGG	MEME-8	AAEL026605	708	722	-	11.7708	5.33e-07	0.0452	AACTCTCGGCTAAGG
ACCACTCGGCTAAGG	MEME-8	AAEL021861	1506	1520	+	10.9688	8.55e-07	0.0646	ACCACTCGAATAAGG
ACCACTCGGCTAAGG	MEME-8	AAEL007010	1510	1524	+	10.9688	8.55e-07	0.0646	ACCACTCGAATAAGG
ACCACTCGGCTAAGG	MEME-8	AAEL000101	1972	1986	-	10.9688	8.55e-07	0.0646	ACCACTCCGCTAAGA
ACCACTCGGCTAAGG	MEME-8	AAEL007778	295	309	+	8.57292	1.85e-06	0.135	ACCACTAGACTAAAG
ACCACTCGGCTAAGG	MEME-8	AAEL026128	1429	1443	+	8.3125	2e-06	0.136	GCCACTCGGCAAACG
ACCACTCGGCTAAGG	MEME-8	AAEL015163	1888	1902	-	8.3125	2e-06	0.136	GGCACTCGGCCAAGG
ACCACTCGGCTAAGG	MEME-8	AAEL008532	1610	1624	-	7.48958	2.3e-06	0.152	ACTACAGGGCTAAGG
ACCACTCGGCTAAGG	MEME-8	AAEL008404	1746	1760	+	7.1875	2.45e-06	0.157	ACTTCTCGGCTAAGA
ACCACTCGGCTAAGG	MEME-8	AAEL003091	1849	1863	-	6.97917	2.83e-06	0.174	ACGGCCGGGCTAAGG
ACCACTCGGCTAAGG	MEME-8	AAEL012538	1161	1175	-	6.91667	3.03e-06	0.174	ACCACTCATCTGAGG
ACCACTCGGCTAAGG	MEME-8	AAEL007770	1427	1441	+	6.91667	3.03e-06	0.174	ACCACTCGTCTCAAG
ACCACTCGGCTAAGG	MEME-8	AAEL010711	110	124	-	6.85417	3.04e-06	0.174	ACTGCTAGACTAAGT
ACCACTCGGCTAAGG	MEME-8	AAEL027492	828	842	-	6.125	4.07e-06	0.227	GCCGCTCGGCTATCG
ACCACTCGGCTAAGG	MEME-8	AAEL023438	1846	1860	+	4.89583	4.86e-06	0.264	ACCGCCAGGCAAAGC
ACCACTCGGCTAAGG	MEME-8	AAEL010975	1352	1366	-	4.72917	5.29e-06	0.28	ACTGCTCTGCTATGG
ACCACTCGGCTAAGG	MEME-8	AAEL006880	765	779	+	4.41667	6.18e-06	0.311	AACGCTTGGCTAAGT
ACCACTCGGCTAAGG	MEME-8	AAEL023223	793	807	-	4.41667	6.18e-06	0.311	ACCACCGGGGTAAGT
ACCACTCGGCTAAGG	MEME-8	AAEL002726	704	718	+	3.90625	7.19e-06	0.354	ACCACTAGTCTAAAA
ACCACTCGGCTAAGG	MEME-8	AAEL005412	500	514	+	3.82292	7.67e-06	0.354	AGTACTAGGCTAATG
ACCACTCGGCTAAGG	MEME-8	AAEL012109	671	685	-	3.82292	7.67e-06	0.354	AGCACTAGTCTAATG
ACCACTCGGCTAAGG	MEME-8	AAEL010113	1709	1723	-	3.8125	7.69e-06	0.354	GCCACCAGCCAAAGG
ACCACTCGGCTAAGG	MEME-8	AAEL002994	658	672	-	3.64583	7.91e-06	0.356	GCCACTCTGCTTAGT
ACCACTCGGCTAAGG	MEME-8	AAEL005665	1218	1232	-	3.03125	8.59e-06	0.379	GCTACTCGGATAAGA
ACCACTCGGCTAAGG	MEME-8	AAEL005437	735	749	+	2.63542	9.21e-06	0.398	ACCACTTGTCCAAGT
ACCACTCGGCTAAGG	MEME-8	AAEL017464	1948	1962	+	2.25	1.1e-05	0.468	AACACTCGTCTCAGT
ACCACTCGGCTAAGG	MEME-8	AAEL027585	590	604	-	1.96875	1.17e-05	0.475	ACCACACTGCTAAAG
ACCACTCGGCTAAGG	MEME-8	AAEL008452	836	850	+	1.96875	1.17e-05	0.475	AGCATACGGCTAAGG
ACCACTCGGCTAAGG	MEME-8	AAEL004046	933	947	-	1.92708	1.2e-05	0.478	ACCGCCCGCCTAATT
ACCACTCGGCTAAGG	MEME-8	AAEL002343	1644	1658	-	1.86458	1.24e-05	0.478	ACCATTCGGCTTAGA
ACCACTCGGCTAAGG	MEME-8	AAEL012828	1676	1690	-	1.86458	1.24e-05	0.478	ACCACTCTACTATGG
ACCACTCGGCTAAGG	MEME-8	AAEL019981	812	826	-	1.63542	1.39e-05	0.526	AATACCAAGCTAAGG
ACCACTCGGCTAAGG	MEME-8	AAEL019673	1039	1053	+	1.25	1.54e-05	0.57	ACCACTCAACTAAGA
ACCACTCGGCTAAGG	MEME-8	AAEL019989	944	958	-	0.291667	1.8e-05	0.654	ACCGCTCGGCCACTG
ACCACTCGGCTAAGG	MEME-8	AAEL017464	50	64	-	0.270833	1.83e-05	0.654	ACCCGTAGGCTACGG
ACCACTCGGCTAAGG	MEME-8	AAEL003803	914	928	-	0.15625	1.88e-05	0.654	TCCGCTCGTATAAGT
ACCACTCGGCTAAGG	MEME-8	AAEL015424	1676	1690	+	0.145833	1.9e-05	0.654	ACCGCCAGGCTAGAT
ACCACTCGGCTAAGG	MEME-8	AAEL017012	1235	1249	+	0.0833333	1.91e-05	0.654	ACCACTAGGTAACGG
ACCACTCGGCTAAGG	MEME-8	AAEL006102	1045	1059	+	0.0625	1.96e-05	0.659	ACTACCCGGATGAGT
ACCACTCGGCTAAGG	MEME-8	AAEL022984	1046	1060	+	-0.34375	2.22e-05	0.736	ACCCCTAGCCTAAAG
ACCACTCGGCTAAGG	MEME-8	AAEL010154	227	241	-	-0.53125	2.4e-05	0.744	AACACTAGACAAAGG
ACCACTCGGCTAAGG	MEME-8	Gr57	263	277	+	-0.53125	2.4e-05	0.744	ACAACTAGGAAAAGG
ACCACTCGGCTAAGG	MEME-8	AAEL013998	547	561	+	-0.604167	2.44e-05	0.744	GCCACGCGGCTTATG
ACCACTCGGCTAAGG	MEME-8	AAEL013936	1381	1395	+	-0.604167	2.44e-05	0.744	GTCACGCGGCGAAGG
ACCACTCGGCTAAGG	MEME-8	AAEL006287	742	756	-	-0.635417	2.57e-05	0.744	ACCGCTCGTGTAACT
ACCACTCGGCTAAGG	MEME-8	AAEL009421	975	989	-	-0.635417	2.57e-05	0.744	AGTAACCGTCTAAGG
ACCACTCGGCTAAGG	MEME-8	AAEL015402	1041	1055	-	-0.635417	2.57e-05	0.744	AATGCTCGTCTAATG
ACCACTCGGCTAAGG	MEME-8	AAEL003216	1836	1850	-	-0.635417	2.57e-05	0.744	ACCAACCGTCTAAAT
ACCACTCGGCTAAGG	MEME-8	AAEL011867	516	530	-	-0.833333	2.64e-05	0.744	GCTTTTCGGCTAAGT
ACCACTCGGCTAAGG	MEME-8	AAEL024421	1001	1015	+	-0.833333	2.64e-05	0.744	GCTTCTCAGCTAAGT
ACCACTCGGCTAAGG	MEME-8	AAEL027236	1654	1668	-	-0.833333	2.64e-05	0.744	GCTTCTCAGCTAAGT
ACCACTCGGCTAAGG	MEME-8	AAEL012858	532	546	+	-0.84375	2.7e-05	0.744	ACTACTAAGGTAAGT
ACCACTCGGCTAAGG	MEME-8	AAEL021795	575	589	-	-0.84375	2.7e-05	0.744	ACCACTAGTATAAAT
ACCACTCGGCTAAGG	MEME-8	AAEL019807	1452	1466	-	-1.02083	2.83e-05	0.766	GCTACTCGTCCAACG
ACCACTCGGCTAAGG	MEME-8	AAEL012858	1478	1492	+	-1.11458	2.87e-05	0.766	ACTTCGCGGCGAAGG
ACCACTCGGCTAAGG	MEME-8	AAEL008668	1441	1455	+	-1.14583	2.89e-05	0.766	ATAACTAGGCTAAGA
ACCACTCGGCTAAGG	MEME-8	AAEL005412	427	441	-	-1.22917	2.98e-05	0.775	AACACTAAGCTAAGA
ACCACTCGGCTAAGG	MEME-8	AAEL004462	815	829	+	-1.42708	3.09e-05	0.775	GACGCCCGGCTAATT
ACCACTCGGCTAAGG	MEME-8	AAEL001543	1817	1831	+	-1.55208	3.15e-05	0.775	GCCATCAGCCTAAGT
ACCACTCGGCTAAGG	MEME-8	AAEL005429	1920	1934	-	-1.71875	3.24e-05	0.775	ACTACTCGTCCACGT
ACCACTCGGCTAAGG	MEME-8	AAEL001474	41	55	-	-1.8125	3.27e-05	0.775	ACCGCCCGGCCATGA
ACCACTCGGCTAAGG	MEME-8	AAEL011325	1485	1499	+	-1.8125	3.27e-05	0.775	ACTTCACGGCTAACG
ACCACTCGGCTAAGG	MEME-8	AAEL016999	1651	1665	+	-1.83333	3.28e-05	0.775	ACCGCAAGACTAGGG
ACCACTCGGCTAAGG	MEME-8	AAEL005429	2	16	-	-2	3.4e-05	0.775	ACCCCTCGGCAAATT
ACCACTCGGCTAAGG	MEME-8	AAEL027776	256	270	+	-2	3.4e-05	0.775	ACTACACGGCCAACG
ACCACTCGGCTAAGG	MEME-8	AAEL012628	279	293	+	-2	3.4e-05	0.775	ACCCCTCGGCAAATT
ACCACTCGGCTAAGG	MEME-8	AAEL013776	1475	1489	+	-2	3.4e-05	0.775	ACTAAGCGGCTTAGG
ACCACTCGGCTAAGG	MEME-8	AAEL020865	609	623	-	-2.01042	3.43e-05	0.775	TTCACCAGGCTCAGG
ACCACTCGGCTAAGG	MEME-8	AAEL000786	189	203	+	-2.10417	3.54e-05	0.775	ACTACTCGGCTGTGC
ACCACTCGGCTAAGG	MEME-8	AAEL012828	1903	1917	-	-2.10417	3.54e-05	0.775	ACCACCAGGGGACGG
ACCACTCGGCTAAGG	MEME-8	AAEL021367	612	626	+	-2.125	3.55e-05	0.775	ATCGCCCGTCTCAGT
ACCACTCGGCTAAGG	MEME-8	AAEL021555	780	794	+	-2.125	3.55e-05	0.775	AGTGCCCGGCGAAGT
ACCACTCGGCTAAGG	MEME-8	AAEL000213	1132	1146	-	-2.125	3.55e-05	0.775	ACCGCCTGACGAAGG
ACCACTCGGCTAAGG	MEME-8	AAEL010480	1436	1450	+	-2.33333	3.77e-05	0.807	ACCACCAGTCCAACT
ACCACTCGGCTAAGG	MEME-8	AAEL011325	1641	1655	+	-2.33333	3.77e-05	0.807	ACCACCAGTCCAACT
ACCACTCGGCTAAGG	MEME-8	AAEL023858	126	140	-	-2.53125	3.93e-05	0.831	GCTACAAGGCAAAGT
ACCACTCGGCTAAGG	MEME-8	AAEL003722	222	236	-	-2.71875	4.24e-05	0.888	ACGACTCGCCTACGT
ACCACTCGGCTAAGG	MEME-8	AAEL006762	913	927	-	-2.80208	4.47e-05	0.89	ACCACCACGCTATTG
ACCACTCGGCTAAGG	MEME-8	AAEL003091	1350	1364	-	-2.80208	4.47e-05	0.89	AACACCAAGCTGAGG
ACCACTCGGCTAAGG	MEME-8	AAEL018003	1589	1603	+	-2.88542	4.67e-05	0.89	ACCATTCGGCAAATT
ACCACTCGGCTAAGG	MEME-8	AAEL013936	1774	1788	-	-2.88542	4.67e-05	0.89	ATCACTCTGCTGAGT
ACCACTCGGCTAAGG	MEME-8	AAEL002726	1973	1987	+	-2.88542	4.67e-05	0.89	ACCATTCGGTGAAGT
ACCACTCGGCTAAGG	MEME-8	AAEL001485	110	124	+	-2.89583	4.67e-05	0.89	GCCGCTCGACAACGG
ACCACTCGGCTAAGG	MEME-8	AAEL001237	1357	1371	+	-3.11458	4.89e-05	0.89	AATATTCGTCTAAGT
ACCACTCGGCTAAGG	MEME-8	AAEL026333	567	581	+	-3.19792	4.98e-05	0.89	ACCATTGGGCTAATT
ACCACTCGGCTAAGG	MEME-8	AAEL026259	814	828	+	-3.19792	4.98e-05	0.89	ACCATTGGGCTAATT
ACCACTCGGCTAAGG	MEME-8	AAEL003116	1363	1377	+	-3.19792	4.98e-05	0.89	ACCAGTGATCTAAGG
ACCACTCGGCTAAGG	MEME-8	AAEL004335	962	976	+	-3.20833	5.03e-05	0.89	GCTGCTCAGCTTAGT
ACCACTCGGCTAAGG	MEME-8	AAEL013884	1949	1963	-	-3.20833	5.03e-05	0.89	GCTGCTCTGCGAAGT
ACCACTCGGCTAAGG	MEME-8	AAEL004013	1859	1873	+	-3.33333	5.09e-05	0.89	ACCACCACCCTAAGA
ACCACTCGGCTAAGG	MEME-8	AAEL017144	157	171	+	-3.41667	5.24e-05	0.89	GCTACTAAGCTTAGT
ACCACTCGGCTAAGG	MEME-8	AAEL011448	518	532	+	-3.41667	5.24e-05	0.89	ACAATTCGTCTAAGC
ACCACTCGGCTAAGG	MEME-8	AAEL027772	558	572	-	-3.41667	5.24e-05	0.89	AAGACCAAGCTAAGG
ACCACTCGGCTAAGG	MEME-8	AAEL001677	580	594	+	-3.41667	5.24e-05	0.89	ACCGTTAGACTAAAG
ACCACTCGGCTAAGG	MEME-8	AAEL004833	207	221	-	-3.5	5.43e-05	0.89	ACCAGTCGATTAAGT
ACCACTCGGCTAAGG	MEME-8	AAEL013798	258	272	-	-3.5	5.43e-05	0.89	ACCAATCGATTAAGT
ACCACTCGGCTAAGG	MEME-8	AAEL024972	570	584	-	-3.5	5.43e-05	0.89	ACCAATCGATTAAGT
ACCACTCGGCTAAGG	MEME-8	AAEL024972	600	614	+	-3.5	5.43e-05	0.89	ACCAATCGATTAAGT
ACCACTCGGCTAAGG	MEME-8	AAEL008701	1174	1188	-	-3.5	5.43e-05	0.89	ACCAATCGATTAAGT
ACCACTCGGCTAAGG	MEME-8	AAEL015450	1201	1215	+	-3.5	5.43e-05	0.89	ACCAATCGATTAAGT
ACCACTCGGCTAAGG	MEME-8	AAEL011070	1352	1366	+	-3.5	5.43e-05	0.89	ACCAATCGATTAAGT
ACCACTCGGCTAAGG	MEME-8	AAEL011070	1501	1515	+	-3.5	5.43e-05	0.89	ACCAATCGATTAAGT
ACCACTCGGCTAAGG	MEME-8	AAEL001840	1870	1884	-	-3.5	5.43e-05	0.89	ACCGTTAAGATAAGG
ACCACTCGGCTAAGG	MEME-8	AAEL009063	1786	1800	-	-3.51042	5.43e-05	0.89	GCCGCTCGCCTACGA
ACCACTCGGCTAAGG	MEME-8	AAEL027336	909	923	+	-3.58333	5.56e-05	0.89	AGCACTCTGTTAAGT
ACCACTCGGCTAAGG	MEME-8	AAEL003766	954	968	-	-3.58333	5.56e-05	0.89	ACCACTCATTTAACG
ACCACTCGGCTAAGG	MEME-8	AAEL019745	1178	1192	+	-3.58333	5.56e-05	0.89	ACTATTCAGATAAGG
ACCACTCGGCTAAGG	MEME-8	AAEL001237	298	312	-	-3.59375	5.58e-05	0.89	GCCACCCGGCAAACA
ACCACTCGGCTAAGG	MEME-8	AAEL021114	402	416	-	-3.67708	5.64e-05	0.89	GCCGCTCAGTCAAGG
ACCACTCGGCTAAGG	MEME-8	AAEL021904	563	577	+	-3.69792	5.66e-05	0.89	GACAAGAGGCTAAGG
ACCACTCGGCTAAGG	MEME-8	AAEL028175	143	157	-	-3.73958	5.68e-05	0.89	GCCGCCAACCTAAGT
ACCACTCGGCTAAGG	MEME-8	AAEL017464	1753	1767	-	-3.90625	5.83e-05	0.902	GCCACCGGCGTAAGG
ACCACTCGGCTAAGG	MEME-8	AAEL012578	657	671	+	-3.92708	5.84e-05	0.902	ACTACAAGTCCAAGT
ACCACTCGGCTAAGG	MEME-8	AAEL009063	158	172	-	-4.19792	6e-05	0.913	TCCGCCAGGCAAACG
ACCACTCGGCTAAGG	MEME-8	AAEL003260	1060	1074	+	-4.19792	6e-05	0.913	TCCGCCATGCTCAGG
ACCACTCGGCTAAGG	MEME-8	AAEL005826	1844	1858	-	-4.28125	6.07e-05	0.918	CCTGCTCGGATGAGG
ACCACTCGGCTAAGG	MEME-8	AAEL002413	1949	1963	-	-4.29167	6.12e-05	0.919	ACTGCTCGGCGATGA
ACCACTCGGCTAAGG	MEME-8	AAEL027985	1702	1716	-	-4.39583	6.35e-05	0.931	ACCACAAGGCTTATT
ACCACTCGGCTAAGG	MEME-8	AAEL021367	672	686	-	-4.40625	6.36e-05	0.931	CCGACTAGGCGAAGT
ACCACTCGGCTAAGG	MEME-8	AAEL022153	913	927	-	-4.41667	6.39e-05	0.931	GCAACTAGGCTAATA
ACCACTCGGCTAAGG	MEME-8	AAEL003260	1903	1917	+	-4.48958	6.45e-05	0.931	CCCACTAGGATTAGT
ACCACTCGGCTAAGG	MEME-8	AAEL018208	445	459	-	-4.5	6.52e-05	0.931	GCGACTACGGTAAGG
ACCACTCGGCTAAGG	MEME-8	AAEL027495	878	892	+	-4.5	6.52e-05	0.931	GTCATTAGACTAAGG
ACCACTCGGCTAAGG	MEME-8	AAEL002848	1887	1901	-	-4.5	6.52e-05	0.931	GGCACTAGGCTAATA
ACCACTCGGCTAAGG	MEME-8	AAEL007226	917	931	-	-4.57292	6.55e-05	0.931	GCCACACGTCCAGGG
ACCACTCGGCTAAGG	MEME-8	AAEL020430	195	209	+	-4.58333	6.65e-05	0.938	ACCACTAATCTTCGG
ACCACTCGGCTAAGG	MEME-8	AAEL008080	404	418	+	-4.67708	6.72e-05	0.942	GCCACCAGGCAGCGG
ACCACTCGGCTAAGG	MEME-8	AAEL003631	568	582	-	-4.88542	6.92e-05	0.96	ATTGCACGGTTAAGG
ACCACTCGGCTAAGG	MEME-8	AAEL023908	1717	1731	-	-4.90625	6.99e-05	0.96	ACAACCCGTCTATGA
ACCACTCGGCTAAGG	MEME-8	AAEL020883	644	658	-	-4.98958	7.21e-05	0.96	ACCGACAGGCTCAAG
ACCACTCGGCTAAGG	MEME-8	AAEL012726	1068	1082	+	-4.98958	7.21e-05	0.96	ACCGATCGACAAAGT
ACCACTCGGCTAAGG	MEME-8	AAEL001498	1393	1407	+	-4.98958	7.21e-05	0.96	ACCGCTCTACTATGT
ACCACTCGGCTAAGG	MEME-8	AAEL000165	1799	1813	-	-4.98958	7.21e-05	0.96	ACTGCTCGGCTTAAA
ACCACTCGGCTAAGG	MEME-8	AAEL029014	1895	1909	-	-4.98958	7.21e-05	0.96	ACTAACCGCCAAAGG
ACCACTCGGCTAAGG	MEME-8	AAEL004805	1897	1911	-	-4.98958	7.21e-05	0.96	ACCAACCGTCAAAGA
ACCACTCGGCTAAGG	MEME-8	AAEL024977	99	113	+	-5.07292	7.51e-05	0.969	ACCGCTCATCTACTG
ACCACTCGGCTAAGG	MEME-8	Ir8a	846	860	-	-5.07292	7.51e-05	0.969	ACTGATCGGCTGATG
ACCACTCGGCTAAGG	MEME-8	AAEL023524	1138	1152	-	-5.07292	7.51e-05	0.969	ACCGCTCAGCGAATT
ACCACTCGGCTAAGG	MEME-8	AAEL017139	1213	1227	-	-5.07292	7.51e-05	0.969	ACCGCTCAGCGAATT
ACCACTCGGCTAAGG	MEME-8	AAEL006834	1535	1549	+	-5.07292	7.51e-05	0.969	ACTGATCGGCAAATG
ACCACTCGGCTAAGG	MEME-8	AAEL023524	1399	1413	-	-5.09375	7.65e-05	0.971	ACCACAATTCTAATG
ACCACTCGGCTAAGG	MEME-8	AAEL004809	1453	1467	-	-5.09375	7.65e-05	0.971	ACCATAAGGATAAGT
ACCACTCGGCTAAGG	MEME-8	AAEL012431	287	301	-	-5.1875	7.8e-05	0.971	GCGACGCGGCGAAGT
ACCACTCGGCTAAGG	MEME-8	AAEL012431	373	387	+	-5.1875	7.8e-05	0.971	GCGACGCGGCGAAGT
ACCACTCGGCTAAGG	MEME-8	AAEL019633	1653	1667	-	-5.1875	7.8e-05	0.971	GCGACACGGCGAAGT
ACCACTCGGCTAAGG	MEME-8	AAEL019633	1739	1753	+	-5.1875	7.8e-05	0.971	GCAACGCGGCGAAGT
ACCACTCGGCTAAGG	MEME-8	AAEL021555	574	588	-	-5.19792	7.97e-05	0.985	ACAACTAGTTTGAGG
ACCACTCGGCTAAGG	MEME-8	AAEL021791	1787	1801	+	-5.21875	8e-05	0.985	ACCGGCAGTGTAAGT
ACCACTCGGCTAAGG	MEME-8	AAEL017144	160	174	-	-5.28125	8.32e-05	0.995	AACACTAAGCTTAGT
ACCACTCGGCTAAGG	MEME-8	AAEL002585	192	206	-	-5.28125	8.32e-05	0.995	AACACTACGCTGAGT
ACCACTCGGCTAAGG	MEME-8	AAEL010487	393	407	-	-5.28125	8.32e-05	0.995	ACTACTACGCTCACG
ACCACTCGGCTAAGG	MEME-8	AAEL008108	1127	1141	-	-5.28125	8.32e-05	0.995	AGCATTAGTCTCAGG
ACCACTCGGCTAAGG	MEME-8	AAEL004833	1565	1579	-	-5.28125	8.32e-05	0.995	ACCACTAGTAAAAAG
ACCACTCGGCTAAGG	MEME-8	AAEL020909	1456	1470	-	-5.39583	8.51e-05	1	GCCGCCTGCCTTAGG
ACCACTCGGCTAAGG	MEME-8	AAEL005373	893	907	-	-5.45833	8.55e-05	1	GCCACTCGTATGGGG
ACCACTCGGCTAAGG	MEME-8	AAEL000797	950	964	-	-5.45833	8.55e-05	1	GCCAATCGGCACAGT
ACCACTCGGCTAAGG	MEME-8	AAEL010975	630	644	+	-5.60417	8.72e-05	1	GCCGCTAGTCTACAT
ACCACTCGGCTAAGG	MEME-8	AAEL000285	734	748	-	-5.60417	8.72e-05	1	GCTACCAAGCAAAGT
ACCACTCGGCTAAGG	MEME-8	AAEL004833	234	248	-	-5.6875	8.92e-05	1	AACACCCGTTTAAGC
ACCACTCGGCTAAGG	MEME-8	AAEL000342	394	408	-	-5.6875	8.92e-05	1	ACAGCTCCTTTAAGG
ACCACTCGGCTAAGG	MEME-8	AAEL003116	1805	1819	-	-5.6875	8.92e-05	1	GCAACTGGTCTACGG
ACCACTCGGCTAAGG	MEME-8	AAEL006888	357	371	+	-5.77083	9.09e-05	1	GTCACTGGGCCAAGT
ACCACTCGGCTAAGG	MEME-8	AAEL007770	921	935	+	-5.77083	9.09e-05	1	AATAGCCGGCTAACG
ACCACTCGGCTAAGG	MEME-8	AAEL017023	1404	1418	+	-5.77083	9.09e-05	1	AACATCCGTTTAAGG
ACCACTCGGCTAAGG	MEME-8	AAEL027985	1563	1577	-	-5.77083	9.09e-05	1	ACCATCCTTGTAAGG
ACCACTCGGCTAAGG	MEME-8	AAEL017539	824	838	-	-5.78125	9.11e-05	1	GCCGCCCGCTTCAGG
ACCACTCGGCTAAGG	MEME-8	AAEL010253	46	60	+	-5.89583	9.44e-05	1	ACTATTAGACTAATG
ACCACTCGGCTAAGG	MEME-8	AAEL014938	1278	1292	-	-5.89583	9.44e-05	1	ACCACTAGTATAATA
ACCACTCGGCTAAGG	MEME-8	AAEL020574	1744	1758	+	-5.89583	9.44e-05	1	ACCACTAGTGTAAAC
ACCACTCGGCTAAGG	MEME-8	AAEL012577	528	542	+	-5.97917	9.69e-05	1	ACCACTAAGATAATT
ACCACTCGGCTAAGG	MEME-8	AAEL002447	1948	1962	+	-6.07292	9.87e-05	1	GCCATTCGACTCAGT
ACCACTCGGCTAAGG	MEME-8	AAEL011070	1285	1299	-	-6.15625	0.0001	1	GCCACTCAGATATGT
ACCACTCGGCTAAGG	MEME-8	AAEL012538	1985	1999	+	-6.15625	0.0001	1	GTCACTCTGCTCAGT
# FIMO (Find Individual Motif Occurrences): Version 5.5.7 compiled on Aug 29 2024 at 17:50:14
# The format of this file is described at https://meme-suite.org/meme/doc/fimo-output-format.html#tsv_results.
# fimo --verbosity 1 --oc fimo_out_11 --bgfile ./background --motif ACCACTCGGCTAAGG meme_out/meme.xml Ir8a_UP_upstream.fasta
