## Supplementary XSTREME Motif Analysis for "The co-receptors *Orco* and *Ir8a* are required for coordinated expression of chemosensory genes in the antennae of the yellow fever mosquito, *Aedes aegypti*": fimo.tsv

motif_id	motif_alt_id	sequence_name	start	stop	strand	score	p-value	q-value	matched_sequence
CTGTGGAAGTGCTCA	MEME-5	AAEL010640	73	87	+	30.1264	4.7e-10	2.84e-05	CTGTGGAAGTGCTCA
CTGTGGAAGTGCTCA	MEME-5	AAEL019574	169	183	-	30.1264	4.7e-10	2.84e-05	CTGTGGAAGTGCTCA
CTGTGGAAGTGCTCA	MEME-5	AAEL017144	179	193	-	30.1264	4.7e-10	2.84e-05	CTGTGGAAGTGCTCA
CTGTGGAAGTGCTCA	MEME-5	AAEL002585	211	225	-	30.1264	4.7e-10	2.84e-05	CTGTGGAAGTGCTCA
CTGTGGAAGTGCTCA	MEME-5	AAEL019722	358	372	+	30.1264	4.7e-10	2.84e-05	CTGTGGAAGTGCTCA
CTGTGGAAGTGCTCA	MEME-5	AAEL027772	399	413	-	30.1264	4.7e-10	2.84e-05	CTGTGGAAGTGCTCA
CTGTGGAAGTGCTCA	MEME-5	AAEL027850	478	492	+	30.1264	4.7e-10	2.84e-05	CTGTGGAAGTGCTCA
CTGTGGAAGTGCTCA	MEME-5	AAEL023125	588	602	-	30.1264	4.7e-10	2.84e-05	CTGTGGAAGTGCTCA
CTGTGGAAGTGCTCA	MEME-5	AAEL013990	604	618	+	30.1264	4.7e-10	2.84e-05	CTGTGGAAGTGCTCA
CTGTGGAAGTGCTCA	MEME-5	AAEL014832	604	618	+	30.1264	4.7e-10	2.84e-05	CTGTGGAAGTGCTCA
CTGTGGAAGTGCTCA	MEME-5	AAEL007796	625	639	+	30.1264	4.7e-10	2.84e-05	CTGTGGAAGTGCTCA
CTGTGGAAGTGCTCA	MEME-5	AAEL008452	720	734	+	30.1264	4.7e-10	2.84e-05	CTGTGGAAGTGCTCA
CTGTGGAAGTGCTCA	MEME-5	AAEL011520	740	754	-	30.1264	4.7e-10	2.84e-05	CTGTGGAAGTGCTCA
CTGTGGAAGTGCTCA	MEME-5	AAEL024451	828	842	+	30.1264	4.7e-10	2.84e-05	CTGTGGAAGTGCTCA
CTGTGGAAGTGCTCA	MEME-5	AAEL002413	815	829	-	30.1264	4.7e-10	2.84e-05	CTGTGGAAGTGCTCA
CTGTGGAAGTGCTCA	MEME-5	AAEL003508	831	845	-	30.1264	4.7e-10	2.84e-05	CTGTGGAAGTGCTCA
CTGTGGAAGTGCTCA	MEME-5	AAEL019673	835	849	-	30.1264	4.7e-10	2.84e-05	CTGTGGAAGTGCTCA
CTGTGGAAGTGCTCA	MEME-5	AAEL024591	947	961	-	30.1264	4.7e-10	2.84e-05	CTGTGGAAGTGCTCA
CTGTGGAAGTGCTCA	MEME-5	AAEL021114	1035	1049	+	30.1264	4.7e-10	2.84e-05	CTGTGGAAGTGCTCA
CTGTGGAAGTGCTCA	MEME-5	AAEL024421	1023	1037	-	30.1264	4.7e-10	2.84e-05	CTGTGGAAGTGCTCA
CTGTGGAAGTGCTCA	MEME-5	AAEL004046	1052	1066	+	30.1264	4.7e-10	2.84e-05	CTGTGGAAGTGCTCA
CTGTGGAAGTGCTCA	MEME-5	AAEL020083	1111	1125	+	30.1264	4.7e-10	2.84e-05	CTGTGGAAGTGCTCA
CTGTGGAAGTGCTCA	MEME-5	AAEL017539	1123	1137	+	30.1264	4.7e-10	2.84e-05	CTGTGGAAGTGCTCA
CTGTGGAAGTGCTCA	MEME-5	AAEL008936	1174	1188	+	30.1264	4.7e-10	2.84e-05	CTGTGGAAGTGCTCA
CTGTGGAAGTGCTCA	MEME-5	AAEL003091	1191	1205	-	30.1264	4.7e-10	2.84e-05	CTGTGGAAGTGCTCA
CTGTGGAAGTGCTCA	MEME-5	AAEL003299	1195	1209	-	30.1264	4.7e-10	2.84e-05	CTGTGGAAGTGCTCA
CTGTGGAAGTGCTCA	MEME-5	AAEL020131	1264	1278	-	30.1264	4.7e-10	2.84e-05	CTGTGGAAGTGCTCA
CTGTGGAAGTGCTCA	MEME-5	AAEL015424	1365	1379	+	30.1264	4.7e-10	2.84e-05	CTGTGGAAGTGCTCA
CTGTGGAAGTGCTCA	MEME-5	AAEL022735	1447	1461	-	30.1264	4.7e-10	2.84e-05	CTGTGGAAGTGCTCA
CTGTGGAAGTGCTCA	MEME-5	AAEL000044	1488	1502	+	30.1264	4.7e-10	2.84e-05	CTGTGGAAGTGCTCA
CTGTGGAAGTGCTCA	MEME-5	AAEL000316	1500	1514	-	30.1264	4.7e-10	2.84e-05	CTGTGGAAGTGCTCA
CTGTGGAAGTGCTCA	MEME-5	AAEL013990	1526	1540	+	30.1264	4.7e-10	2.84e-05	CTGTGGAAGTGCTCA
CTGTGGAAGTGCTCA	MEME-5	AAEL004343	1609	1623	+	30.1264	4.7e-10	2.84e-05	CTGTGGAAGTGCTCA
CTGTGGAAGTGCTCA	MEME-5	AAEL001050	1641	1655	+	30.1264	4.7e-10	2.84e-05	CTGTGGAAGTGCTCA
CTGTGGAAGTGCTCA	MEME-5	AAEL006585	1812	1826	+	30.1264	4.7e-10	2.84e-05	CTGTGGAAGTGCTCA
CTGTGGAAGTGCTCA	MEME-5	AAEL002726	968	982	-	26.4828	7.59e-10	4.45e-05	CTGTGGCAGTGCTCA
CTGTGGAAGTGCTCA	MEME-5	AAEL019981	758	772	-	25.6667	1.99e-09	0.000111	CTGTGGAAGTGTTCA
CTGTGGAAGTGCTCA	MEME-5	AAEL011070	1331	1345	-	25.6667	1.99e-09	0.000111	CTGTGGAAGTGTTCA
CTGTGGAAGTGCTCA	MEME-5	AAEL011455	1884	1898	+	25.6322	2.76e-09	0.000149	CTGTGGAAGTTCTCA
CTGTGGAAGTGCTCA	MEME-5	AAEL003299	333	347	+	25.023	4.87e-09	0.000257	CTATGGAAGTGCTCA
CTGTGGAAGTGCTCA	MEME-5	AAEL008879	1101	1115	-	24.8161	5.34e-09	0.000275	CTGTGGTAGTGCTCA
CTGTGGAAGTGCTCA	MEME-5	AAEL016999	202	216	-	24.7011	7.22e-09	0.000363	GTGTGGAAGTGCTCA
CTGTGGAAGTGCTCA	MEME-5	AAEL009596	1225	1239	-	20.954	2.06e-08	0.00101	CAGTGGAAGAGCTCA
CTGTGGAAGTGCTCA	MEME-5	AAEL013032	1695	1709	+	20.8851	2.12e-08	0.00102	CTGTGGGAGGGCTCA
CTGTGGAAGTGCTCA	MEME-5	AAEL007391	542	556	-	19.6552	4.58e-08	0.00215	CTGTGGAAGTGCTCC
CTGTGGAAGTGCTCA	MEME-5	AAEL021447	1223	1237	+	18.9885	6.88e-08	0.00316	CTTTGGAAGTGCTCA
CTGTGGAAGTGCTCA	MEME-5	AAEL005412	445	459	-	18.954	7.28e-08	0.00321	TTGTGGAAGTGCTCA
CTGTGGAAGTGCTCA	MEME-5	AAEL010640	1179	1193	+	18.954	7.28e-08	0.00321	CTGTAGAAGTGCTCA
CTGTGGAAGTGCTCA	MEME-5	AAEL009722	1286	1300	-	18.6897	8.24e-08	0.00355	CTGTTGAAGTGGTCA
CTGTGGAAGTGCTCA	MEME-5	AAEL004335	983	997	-	16.8391	9.91e-08	0.00419	CTGTGGAAGAGTTTA
CTGTGGAAGTGCTCA	MEME-5	AAEL019600	1648	1662	+	15.9655	1.35e-07	0.00561	CTATGGCAGTGCTCT
CTGTGGAAGTGCTCA	MEME-5	AAEL002343	1765	1779	+	15.8966	1.45e-07	0.00588	CCGTGGAAGAGCTCA
CTGTGGAAGTGCTCA	MEME-5	AAEL023841	963	977	+	15.8276	1.57e-07	0.00626	CTGTGGAAGATCTAA
CTGTGGAAGTGCTCA	MEME-5	AAEL025921	1438	1452	+	15.4598	1.84e-07	0.0072	CTATGGAAGTTCTTA
CTGTGGAAGTGCTCA	MEME-5	AAEL013413	1464	1478	-	14.5862	3.04e-07	0.0117	CCGTGGAAGTGCTTA
CTGTGGAAGTGCTCA	MEME-5	AAEL010640	530	544	+	14.2989	3.98e-07	0.0148	CTGTGAGAGTGCTCA
CTGTGGAAGTGCTCA	MEME-5	AAEL009359	1521	1535	+	14.2989	3.98e-07	0.0148	CTGTGGAAGTGGACA
CTGTGGAAGTGCTCA	MEME-5	AAEL014938	634	648	-	13.8506	4.8e-07	0.0175	CTATAGAAGTGCTCA
CTGTGGAAGTGCTCA	MEME-5	AAEL008070	1937	1951	+	13.2414	5.91e-07	0.0212	GAGTGGAAGTGCTAA
CTGTGGAAGTGCTCA	MEME-5	AAEL029025	1868	1882	+	10.2184	1.14e-06	0.04	GTGTGGTAGAGCTCT
CTGTGGAAGTGCTCA	MEME-5	AAEL000937	530	544	+	9.57471	1.68e-06	0.0583	CTGTTGAAGGTGTCA
CTGTGGAAGTGCTCA	MEME-5	AAEL011167	482	496	+	9.25287	1.87e-06	0.0639	CTGCGGAAGCGCTCA
CTGTGGAAGTGCTCA	MEME-5	AAEL000342	910	924	+	9.08046	2.16e-06	0.0724	AAGTGGAAGTGTTCA
CTGTGGAAGTGCTCA	MEME-5	AAEL001082	1143	1157	+	8.82759	2.44e-06	0.0805	CTGTTGTAGTGTTCT
CTGTGGAAGTGCTCA	MEME-5	AAEL013910	330	344	+	8.43678	2.77e-06	0.09	CAGTGGAAATGCTTA
CTGTGGAAGTGCTCA	MEME-5	AAEL007770	12	26	+	8.41379	2.83e-06	0.0907	CTGTGAAAGTGCACA
CTGTGGAAGTGCTCA	MEME-5	AAEL022314	1158	1172	-	8.08046	3.17e-06	0.0997	GTGTTGAAGTGTTAA
CTGTGGAAGTGCTCA	MEME-5	AAEL005826	229	243	-	7.81609	3.27e-06	0.0997	CTGTGTAAGTACTCA
CTGTGGAAGTGCTCA	MEME-5	AAEL021861	9	23	-	7.74713	3.35e-06	0.0997	TTGTGTAAGTGCTCA
CTGTGGAAGTGCTCA	MEME-5	AAEL007991	510	524	+	7.74713	3.35e-06	0.0997	CTGTAGAAATGCTCA
CTGTGGAAGTGCTCA	MEME-5	AAEL001986	739	753	+	7.74713	3.35e-06	0.0997	CTGTAAAAGTGCTCA
CTGTGGAAGTGCTCA	MEME-5	AAEL010975	1343	1357	-	6.4023	3.84e-06	0.113	CTATGGCAGTTCTTT
CTGTGGAAGTGCTCA	MEME-5	AAEL007450	1238	1252	-	6.05747	4.16e-06	0.12	CAATGGCAGTTCTCT
CTGTGGAAGTGCTCA	MEME-5	AAEL025921	1872	1886	-	5.28736	5.25e-06	0.15	CAGTGGAAAAGTTCA
CTGTGGAAGTGCTCA	MEME-5	AAEL006636	1434	1448	-	5.13793	5.51e-06	0.155	GAGAGGCAGTGCTCA
CTGTGGAAGTGCTCA	MEME-5	AAEL000477	32	46	+	4.75862	6.28e-06	0.174	CTATTGCAGTGCACA
CTGTGGAAGTGCTCA	MEME-5	AAEL012109	629	643	-	4.74713	6.32e-06	0.174	CTGTGGTAGTTCATA
CTGTGGAAGTGCTCA	MEME-5	AAEL008213	1394	1408	+	4.52874	7.26e-06	0.197	CTGTGATAGGGTTCA
CTGTGGAAGTGCTCA	MEME-5	AAEL001671	1878	1892	-	4.44828	7.55e-06	0.202	CTGTTGAAGAGGTTT
CTGTGGAAGTGCTCA	MEME-5	AAEL026357	528	542	-	4.37931	7.85e-06	0.208	GAATGGTAGTTCTCA
CTGTGGAAGTGCTCA	MEME-5	AAEL010866	1691	1705	+	4.09195	8.42e-06	0.22	CTGTTGCAATGCTTA
CTGTGGAAGTGCTCA	MEME-5	AAEL006585	244	258	-	4.02299	8.78e-06	0.226	CTTTGGAAGTGTACA
CTGTGGAAGTGCTCA	MEME-5	AAEL010640	1581	1595	-	4.01149	8.87e-06	0.226	TTGTTGAAGAGCTTA
CTGTGGAAGTGCTCA	MEME-5	AAEL013757	1528	1542	+	3.7931	1.02e-05	0.256	CTGAGGAACGGCTCA
CTGTGGAAGTGCTCA	MEME-5	AAEL013998	23	37	+	3.73563	1.05e-05	0.26	CTGTTGAAGAGCTAG
CTGTGGAAGTGCTCA	MEME-5	AAEL007016	10	24	+	3.67816	1.08e-05	0.265	GTATGGACGTGCTCT
CTGTGGAAGTGCTCA	MEME-5	AAEL019952	1576	1590	+	3.62069	1.1e-05	0.267	GTGTGAAAGTGTTCT
CTGTGGAAGTGCTCA	MEME-5	AAEL004046	1405	1419	+	3.48276	1.13e-05	0.27	CTGTGGAATCGCTTA
CTGTGGAAGTGCTCA	MEME-5	AAEL002288	1968	1982	-	3.36782	1.16e-05	0.276	CGATTGAAGTGCTTA
CTGTGGAAGTGCTCA	MEME-5	AAEL021467	1395	1409	+	3.27586	1.21e-05	0.285	CTATGTAAGTTCTAA
CTGTGGAAGTGCTCA	MEME-5	AAEL019807	1852	1866	-	3.10345	1.3e-05	0.302	GTGTGGAATTGGTTA
CTGTGGAAGTGCTCA	MEME-5	AAEL002005	974	988	+	3.02299	1.35e-05	0.31	GGGTGGAATTGCTCA
CTGTGGAAGTGCTCA	MEME-5	AAEL026953	647	661	+	2.82759	1.42e-05	0.31	GTTTTGAAGGGCTCA
CTGTGGAAGTGCTCA	MEME-5	AAEL018149	1743	1757	+	2.77011	1.44e-05	0.31	GTGTGTTAGTGCTCT
CTGTGGAAGTGCTCA	MEME-5	AAEL002580	983	997	-	2.74713	1.45e-05	0.31	CTGTGGAAATACTTA
CTGTGGAAGTGCTCA	MEME-5	AAEL005625	743	757	-	2.73563	1.45e-05	0.31	GAGTGGAAGTGCCAA
CTGTGGAAGTGCTCA	MEME-5	AAEL019673	734	748	-	2.71264	1.46e-05	0.31	CTTTGAAAGTGCTTA
CTGTGGAAGTGCTCA	MEME-5	AAEL003260	171	185	+	2.64368	1.47e-05	0.31	CTGTGAAAATGCTTA
CTGTGGAAGTGCTCA	MEME-5	AAEL012899	229	243	-	2.64368	1.47e-05	0.31	TTATGCAAGTGCTCA
CTGTGGAAGTGCTCA	MEME-5	AAEL001543	1666	1680	+	2.57471	1.48e-05	0.31	CTGTAGTAGTGATCA
CTGTGGAAGTGCTCA	MEME-5	AAEL027505	771	785	+	2.54023	1.49e-05	0.31	CAGTGGAAGTAATCA
CTGTGGAAGTGCTCA	MEME-5	AAEL000025	170	184	+	2.49425	1.5e-05	0.31	CTGTGAAAGTCGTCA
CTGTGGAAGTGCTCA	MEME-5	AAEL003766	467	481	-	2.14943	1.62e-05	0.332	CTGTGGTATTGCTAT
CTGTGGAAGTGCTCA	MEME-5	AAEL014772	1188	1202	+	2.08046	1.63e-05	0.332	CTGTTATAGTGCTCT
CTGTGGAAGTGCTCA	MEME-5	AAEL007450	98	112	-	1.94253	1.65e-05	0.333	CAATGGCAGTTTTTA
CTGTGGAAGTGCTCA	MEME-5	AAEL008751	1190	1204	+	1.64368	1.71e-05	0.34	CAGTGGCAAAGTTCA
CTGTGGAAGTGCTCA	MEME-5	AAEL013341	899	913	-	1.52874	1.72e-05	0.34	CAGTGGAAGATTTCG
CTGTGGAAGTGCTCA	MEME-5	AAEL012864	1097	1111	-	1.08046	1.78e-05	0.347	CTCAGGCAGAGCTCA
CTGTGGAAGTGCTCA	MEME-5	AAEL001517	1746	1760	+	1.04598	1.79e-05	0.347	ATGGGGCAGAGCTCA
CTGTGGAAGTGCTCA	MEME-5	AAEL020895	1834	1848	+	1.01149	1.81e-05	0.347	CTGGGGCCGTGTTCA
CTGTGGAAGTGCTCA	MEME-5	AAEL007391	962	976	-	0.850575	1.87e-05	0.355	CAAAGGAAGATCTCA
CTGTGGAAGTGCTCA	MEME-5	AAEL011448	672	686	-	0.816092	1.88e-05	0.355	CAGTTGAAGATTTTA
CTGTGGAAGTGCTCA	MEME-5	AAEL014938	1556	1570	+	0.494253	1.96e-05	0.367	CTATGGAAAATCTTA
CTGTGGAAGTGCTCA	MEME-5	AAEL011325	1266	1280	-	0.37931	1.99e-05	0.369	CTTTGGCAGTGTGCA
CTGTGGAAGTGCTCA	MEME-5	AAEL001015	808	822	-	0.275862	2.07e-05	0.379	CTTTTGCAGTTTTCA
CTGTGGAAGTGCTCA	MEME-5	AAEL011532	655	669	+	0.264368	2.08e-05	0.379	CTATTGCTGTTCTCA
CTGTGGAAGTGCTCA	MEME-5	AAEL002288	1252	1266	-	0.241379	2.1e-05	0.379	GTGTAGAAGAGTTTA
CTGTGGAAGTGCTCA	MEME-5	AAEL013271	840	854	+	0.183908	2.15e-05	0.382	ATGTGGCTGGGCTCA
CTGTGGAAGTGCTCA	MEME-5	AAEL004342	960	974	+	0.183908	2.15e-05	0.382	CTGTGGAAAATCTTT
CTGTGGAAGTGCTCA	MEME-5	AAEL020895	1513	1527	-	0.149425	2.19e-05	0.385	CTGTGGCAAAGGTAA
CTGTGGAAGTGCTCA	MEME-5	AAEL021376	750	764	-	0.103448	2.21e-05	0.385	CTATGGGAGTTGTTT
CTGTGGAAGTGCTCA	MEME-5	Or42	203	217	+	0.0689655	2.23e-05	0.386	CTGTAGTAGGTTTCA
CTGTGGAAGTGCTCA	MEME-5	AAEL009948	1134	1148	-	0	2.29e-05	0.392	GTGTTGCAGTGTTTT
CTGTGGAAGTGCTCA	MEME-5	AAEL014493	710	724	+	-0.0114943	2.3e-05	0.392	CAAAGGAAGGTCTCA
CTGTGGAAGTGCTCA	MEME-5	AAEL007989	687	701	+	-0.183908	2.4e-05	0.406	GTATTGAAGATCTCT
CTGTGGAAGTGCTCA	MEME-5	AAEL021929	1459	1473	-	-0.241379	2.43e-05	0.407	GTGGGGGAGTTGTCA
CTGTGGAAGTGCTCA	MEME-5	AAEL003150	251	265	+	-0.413793	2.56e-05	0.427	CTGGGGAAGTGTGTA
CTGTGGAAGTGCTCA	MEME-5	AAEL023223	1590	1604	+	-0.551724	2.73e-05	0.449	CTGTGCCAGTGGGCA
CTGTGGAAGTGCTCA	MEME-5	AAEL011455	1583	1597	-	-0.563218	2.74e-05	0.449	CTGTGGGAACTCTCA
CTGTGGAAGTGCTCA	MEME-5	AAEL010434	1898	1912	-	-0.574713	2.76e-05	0.449	CATTGGAAGGGTTTA
CTGTGGAAGTGCTCA	MEME-5	AAEL018308	236	250	-	-0.597701	2.78e-05	0.449	CTATTGCAGTTGTAA
CTGTGGAAGTGCTCA	MEME-5	AAEL026764	287	301	+	-0.643678	2.87e-05	0.454	CTGGGGCACTGCTCT
CTGTGGAAGTGCTCA	MEME-5	AAEL008108	869	883	+	-0.643678	2.87e-05	0.454	CAGTGAAAGAGGTTA
CTGTGGAAGTGCTCA	MEME-5	AAEL000316	34	48	-	-0.666667	2.92e-05	0.454	CTGGGGAATGGTTCA
CTGTGGAAGTGCTCA	MEME-5	AAEL012724	1628	1642	+	-0.666667	2.92e-05	0.454	CTGGGGAATGGTTCA
CTGTGGAAGTGCTCA	MEME-5	AAEL000316	1844	1858	+	-0.666667	2.92e-05	0.454	CTGGGGAATGGTTCA
CTGTGGAAGTGCTCA	MEME-5	AAEL006830	291	305	+	-0.724138	3.01e-05	0.456	CTGTTGAAGAATTCT
CTGTGGAAGTGCTCA	MEME-5	AAEL026926	1469	1483	+	-0.724138	3.01e-05	0.456	CTTTGGAAGATCTAT
CTGTGGAAGTGCTCA	MEME-5	AAEL011448	1318	1332	+	-0.747126	3.03e-05	0.456	CTATGAGAGGGGTCA
CTGTGGAAGTGCTCA	MEME-5	AAEL020112	1809	1823	+	-0.758621	3.06e-05	0.456	CTGTTGAAGATCTAC
CTGTGGAAGTGCTCA	MEME-5	AAEL002624	19	33	+	-0.770115	3.08e-05	0.456	CTGTTGGAATTTTCA
CTGTGGAAGTGCTCA	MEME-5	AAEL017262	1388	1402	-	-0.770115	3.08e-05	0.456	CTGTTGAAAATGTCA
CTGTGGAAGTGCTCA	MEME-5	AAEL012828	557	571	-	-0.793103	3.1e-05	0.456	CTGCTGAAGATCTAA
CTGTGGAAGTGCTCA	MEME-5	AAEL022153	1146	1160	-	-0.793103	3.1e-05	0.456	CAGTGGATGTTTTAA
CTGTGGAAGTGCTCA	MEME-5	AAEL006644	1537	1551	-	-0.827586	3.13e-05	0.457	CAGTAGAAGTTTTCT
CTGTGGAAGTGCTCA	MEME-5	AAEL005437	1697	1711	-	-0.885057	3.18e-05	0.458	GAATTGAAGTTTTCA
CTGTGGAAGTGCTCA	MEME-5	AAEL001673	1376	1390	+	-0.896552	3.19e-05	0.458	GTGTGGGTGTGCTCC
CTGTGGAAGTGCTCA	MEME-5	AAEL019574	152	166	+	-0.91954	3.21e-05	0.458	CACTGGGAGTGTTCT
CTGTGGAAGTGCTCA	MEME-5	AAEL012687	1762	1776	-	-0.988506	3.26e-05	0.463	CAGTTTGAGAGCTCA
CTGTGGAAGTGCTCA	MEME-5	AAEL006585	739	753	-	-1.02299	3.31e-05	0.466	CCATGGAAGTGCCTA
CTGTGGAAGTGCTCA	MEME-5	AAEL005575	420	434	+	-1.11494	3.4e-05	0.474	CTGCGTAAGTGTTTA
CTGTGGAAGTGCTCA	MEME-5	AAEL010858	1384	1398	+	-1.14943	3.46e-05	0.474	CTATGAAATAGCTCA
CTGTGGAAGTGCTCA	MEME-5	AAEL004046	1029	1043	+	-1.18391	3.5e-05	0.474	CTAAGAAAGTTCTCA
CTGTGGAAGTGCTCA	MEME-5	AAEL009927	1016	1030	+	-1.21839	3.53e-05	0.474	CTGTTGAAATTTTTA
CTGTGGAAGTGCTCA	MEME-5	AAEL005006	1978	1992	+	-1.24138	3.57e-05	0.474	CAGTGCCAGTGCTGA
CTGTGGAAGTGCTCA	MEME-5	AAEL011867	490	504	+	-1.25287	3.59e-05	0.474	GAATGGAAGCGCTTA
CTGTGGAAGTGCTCA	MEME-5	AAEL012864	12	26	-	-1.27586	3.63e-05	0.474	CTGTGTCAGTGCAAA
CTGTGGAAGTGCTCA	MEME-5	AAEL006161	310	324	-	-1.27586	3.63e-05	0.474	CTGTGTCAGTGCAAA
CTGTGGAAGTGCTCA	MEME-5	AAEL024972	388	402	+	-1.27586	3.63e-05	0.474	CTGTGTCAGTGCAAA
CTGTGGAAGTGCTCA	MEME-5	AAEL000311	551	565	-	-1.27586	3.63e-05	0.474	CTGTGTCAGTGCAAA
CTGTGGAAGTGCTCA	MEME-5	AAEL005043	1791	1805	+	-1.27586	3.63e-05	0.474	CAATGGTAGTGCATA
CTGTGGAAGTGCTCA	MEME-5	AAEL021555	1977	1991	+	-1.27586	3.63e-05	0.474	CTGTGCCGGTGCTAA
CTGTGGAAGTGCTCA	MEME-5	AAEL024012	1230	1244	+	-1.33333	3.75e-05	0.487	CTAGGGTAGTTCTAA
CTGTGGAAGTGCTCA	MEME-5	AAEL024972	1228	1242	+	-1.34483	3.77e-05	0.487	CTATGTGAGTTCTAA
CTGTGGAAGTGCTCA	MEME-5	AAEL002406	423	437	+	-1.35632	3.81e-05	0.487	CCGTGGTAATTCTCA
CTGTGGAAGTGCTCA	MEME-5	AAEL008108	69	83	-	-1.36782	3.85e-05	0.487	CTATTATAGAGCTCA
CTGTGGAAGTGCTCA	MEME-5	AAEL005006	98	112	-	-1.36782	3.85e-05	0.487	CAATAGTAGTTCTCA
CTGTGGAAGTGCTCA	MEME-5	AAEL025531	1246	1260	-	-1.4023	3.93e-05	0.495	CAATGTTAGTTCTCA
CTGTGGAAGTGCTCA	MEME-5	AAEL010711	838	852	+	-1.43678	4e-05	0.501	CAGTGGAATTGTTTT
CTGTGGAAGTGCTCA	MEME-5	AAEL010154	1977	1991	+	-1.45977	4.05e-05	0.504	CCGTGGAATTTCTCT
CTGTGGAAGTGCTCA	MEME-5	AAEL004676	1711	1725	+	-1.47126	4.08e-05	0.504	GTGTGGAATTGTACA
CTGTGGAAGTGCTCA	MEME-5	AAEL004809	912	926	-	-1.49425	4.13e-05	0.507	CTGAGGAATTTCTCT
CTGTGGAAGTGCTCA	MEME-5	AAEL001390	1467	1481	-	-1.56322	4.21e-05	0.514	CTTTTGAAGGTGTCA
CTGTGGAAGTGCTCA	MEME-5	AAEL001312	1520	1534	-	-1.62069	4.3e-05	0.522	CTGTTGACGAGGTAA
CTGTGGAAGTGCTCA	MEME-5	AAEL012828	1631	1645	+	-1.68966	4.37e-05	0.528	TTATGGAAGTGCTTG
CTGTGGAAGTGCTCA	MEME-5	AAEL006920	151	165	+	-1.83908	4.53e-05	0.54	GTGTGGAAGCCCTTA
CTGTGGAAGTGCTCA	MEME-5	AAEL006834	572	586	-	-1.83908	4.53e-05	0.54	CTATGGTAGTGATTT
CTGTGGAAGTGCTCA	MEME-5	AAEL008909	162	176	-	-1.89655	4.59e-05	0.543	CTTTGGTGGTGCTTA
CTGTGGAAGTGCTCA	MEME-5	AAEL028038	1671	1685	+	-1.91954	4.61e-05	0.543	CCGTGGATGTGATCA
CTGTGGAAGTGCTCA	MEME-5	AAEL001237	522	536	+	-1.93103	4.62e-05	0.543	CAGTGGAATCGCTTA
CTGTGGAAGTGCTCA	MEME-5	AAEL005702	719	733	+	-1.95402	4.67e-05	0.545	CTGTGGTATTGTTGA
CTGTGGAAGTGCTCA	MEME-5	AAEL028188	1124	1138	+	-2	4.77e-05	0.554	GTTTGGAAGTTATCA
CTGTGGAAGTGCTCA	MEME-5	AAEL020599	504	518	+	-2.05747	4.9e-05	0.56	CTGTTGAACAACTCA
CTGTGGAAGTGCTCA	MEME-5	AAEL008108	563	577	+	-2.05747	4.9e-05	0.56	GTATTGAAGTGCTTC
CTGTGGAAGTGCTCA	MEME-5	AAEL006909	1241	1255	+	-2.05747	4.9e-05	0.56	CTGTGTTACTGTTCA
CTGTGGAAGTGCTCA	MEME-5	AAEL029039	343	357	-	-2.10345	5.03e-05	0.568	CAATGGAACTGCCCA
CTGTGGAAGTGCTCA	MEME-5	AAEL003723	1311	1325	-	-2.10345	5.03e-05	0.568	ATATGGAAGTTCTAT
CTGTGGAAGTGCTCA	MEME-5	AAEL014045	443	457	-	-2.12644	5.09e-05	0.568	ATTTGGAAGGGGTCA
CTGTGGAAGTGCTCA	MEME-5	AAEL017464	734	748	-	-2.12644	5.09e-05	0.568	TTGCTGAAGTGTTCA
CTGTGGAAGTGCTCA	MEME-5	AAEL013998	68	82	-	-2.18391	5.19e-05	0.568	ATGTGGAAGGGCTAG
CTGTGGAAGTGCTCA	MEME-5	AAEL027957	340	354	-	-2.18391	5.19e-05	0.568	GTGTTGAATTTCTTA
CTGTGGAAGTGCTCA	MEME-5	AAEL007391	623	637	+	-2.1954	5.21e-05	0.568	CTGGTGTAGTGGTTA
CTGTGGAAGTGCTCA	MEME-5	AAEL003345	856	870	-	-2.1954	5.21e-05	0.568	CTGGTGTAGTGGTTA
CTGTGGAAGTGCTCA	MEME-5	AAEL008404	1031	1045	-	-2.1954	5.21e-05	0.568	CTGGTGTAGTGGTTA
CTGTGGAAGTGCTCA	MEME-5	AAEL008620	1114	1128	+	-2.21839	5.26e-05	0.57	CTGTGGAACGGCTGT
CTGTGGAAGTGCTCA	MEME-5	AAEL010856	376	390	+	-2.25287	5.3e-05	0.57	AGGTTGGAGTGCTCA
CTGTGGAAGTGCTCA	MEME-5	AAEL019989	716	730	+	-2.26437	5.32e-05	0.57	CAACGGAAGTGGTAA
CTGTGGAAGTGCTCA	MEME-5	AAEL011941	45	59	-	-2.29885	5.38e-05	0.571	GTGTGGAACTGGTCG
CTGTGGAAGTGCTCA	MEME-5	AAEL013556	891	905	+	-2.31034	5.4e-05	0.571	CAGCGGAAGTGCTGT
CTGTGGAAGTGCTCA	MEME-5	AAEL013515	1887	1901	+	-2.31034	5.4e-05	0.571	CAGTGGAAGTACGCT
CTGTGGAAGTGCTCA	MEME-5	AAEL018149	1338	1352	+	-2.32184	5.44e-05	0.572	GAGTGGAAGTGCGGA
CTGTGGAAGTGCTCA	MEME-5	AAEL002580	1269	1283	+	-2.34483	5.46e-05	0.572	CTGTGGTATTTCTAT
CTGTGGAAGTGCTCA	MEME-5	AAEL020131	1493	1507	-	-2.45977	5.57e-05	0.58	GTGCTGAAGTTCTAA
CTGTGGAAGTGCTCA	MEME-5	AAEL028188	173	187	+	-2.65517	5.74e-05	0.595	TTGCGGAAGTACTCA
CTGTGGAAGTGCTCA	MEME-5	AAEL020865	698	712	+	-2.66667	5.77e-05	0.595	CTATCGAAGTCCTCT
CTGTGGAAGTGCTCA	MEME-5	AAEL003116	64	78	-	-2.72414	5.87e-05	0.599	CTTTGGAGATGCTCA
CTGTGGAAGTGCTCA	MEME-5	AAEL003413	1271	1285	+	-2.73563	5.89e-05	0.599	CTGTTGAAATGCTTG
CTGTGGAAGTGCTCA	MEME-5	AAEL020083	1582	1596	-	-2.73563	5.89e-05	0.599	TTGTTGAAGTGCATA
CTGTGGAAGTGCTCA	MEME-5	AAEL005429	350	364	-	-2.77011	5.96e-05	0.603	CTGTGAAATTGCTTT
CTGTGGAAGTGCTCA	MEME-5	AAEL001162	1834	1848	-	-2.86207	6.07e-05	0.611	ATGTTGAATTTCTCA
CTGTGGAAGTGCTCA	MEME-5	AAEL022190	1953	1967	+	-2.97701	6.23e-05	0.623	AAGTGGAAGTGCTGT
CTGTGGAAGTGCTCA	MEME-5	AAEL000668	1700	1714	+	-2.98851	6.25e-05	0.623	GTGTGGAACTGATCT
CTGTGGAAGTGCTCA	MEME-5	AAEL007102	1676	1690	-	-3.17241	6.42e-05	0.634	CTGGTGTAGTGGTAA
CTGTGGAAGTGCTCA	MEME-5	AAEL020909	224	238	+	-3.27586	6.46e-05	0.634	GTGTTGTAGTGCAAA
CTGTGGAAGTGCTCA	MEME-5	AAEL019952	501	515	-	-3.28736	6.47e-05	0.634	GTGGTGAAGTGGTAA
CTGTGGAAGTGCTCA	MEME-5	AAEL023353	555	569	+	-3.29885	6.48e-05	0.634	TTATGGAAGTACTAA
CTGTGGAAGTGCTCA	MEME-5	AAEL024012	1451	1465	-	-3.36782	6.54e-05	0.637	CAGTTGAAGTGCAAT
CTGTGGAAGTGCTCA	MEME-5	AAEL000064	1368	1382	-	-3.47126	6.63e-05	0.643	CTGTTCAATTGCTTA
CTGTGGAAGTGCTCA	MEME-5	AAEL009593	955	969	-	-3.6092	6.72e-05	0.647	CAATGGAAGATTGCA
CTGTGGAAGTGCTCA	MEME-5	AAEL006102	51	65	+	-3.62069	6.73e-05	0.647	CTGTTTAAGTGGTGA
CTGTGGAAGTGCTCA	MEME-5	AAEL017270	226	240	-	-3.65517	6.76e-05	0.647	CTTTTAAAGTGGTCA
CTGTGGAAGTGCTCA	MEME-5	AAEL020865	438	452	+	-3.71264	6.82e-05	0.65	CTGTTGAAATCCTCT
CTGTGGAAGTGCTCA	MEME-5	AAEL020789	936	950	-	-3.82759	6.9e-05	0.654	CTGTGGGATATTTCT
CTGTGGAAGTGCTCA	MEME-5	AAEL024421	154	168	-	-3.96552	6.93e-05	0.654	CTATGGAATATTTTA
CTGTGGAAGTGCTCA	MEME-5	AAEL021450	1557	1571	+	-4.14943	7.04e-05	0.661	CAATGGAAGAGTTTG
CTGTGGAAGTGCTCA	MEME-5	AAEL021126	564	578	+	-4.1954	7.08e-05	0.661	CTATTGCAGTTTCCA
CTGTGGAAGTGCTCA	MEME-5	AAEL013341	1795	1809	+	-4.26437	7.14e-05	0.661	TTGAGGAAGATTTCA
CTGTGGAAGTGCTCA	MEME-5	AAEL012109	658	672	+	-4.27586	7.15e-05	0.661	GTGAGGCAGCGTTCA
CTGTGGAAGTGCTCA	MEME-5	AAEL026953	1386	1400	+	-4.28736	7.16e-05	0.661	GTGTGGAAAATTTTA
CTGTGGAAGTGCTCA	MEME-5	AAEL009751	284	298	+	-4.31034	7.2e-05	0.661	CAATGGAATATTTCA
CTGTGGAAGTGCTCA	MEME-5	AAEL007796	1043	1057	+	-4.33333	7.22e-05	0.661	CACTGGGAGAGTTTA
CTGTGGAAGTGCTCA	MEME-5	AAEL011593	366	380	+	-4.55172	7.45e-05	0.675	CTGTGGAGGATCGCT
CTGTGGAAGTGCTCA	MEME-5	AAEL005043	1964	1978	+	-4.57471	7.46e-05	0.675	GAAAGGAAGATCTCA
CTGTGGAAGTGCTCA	MEME-5	AAEL009513	508	522	+	-4.58621	7.47e-05	0.675	AAGTGGAAGATTTCT
CTGTGGAAGTGCTCA	MEME-5	AAEL026309	848	862	-	-4.7931	7.66e-05	0.685	CTGTGGCCCTTCTTA
CTGTGGAAGTGCTCA	MEME-5	AAEL008532	1527	1541	-	-4.8046	7.67e-05	0.685	GTGAGGCAGGGGTCT
CTGTGGAAGTGCTCA	MEME-5	AAEL003345	415	429	-	-4.81609	7.68e-05	0.685	CTATGGCCGCGGTCA
CTGTGGAAGTGCTCA	MEME-5	AAEL009567	249	263	-	-4.90805	7.83e-05	0.692	CTATGCACGAGTTCA
CTGTGGAAGTGCTCA	MEME-5	AAEL020909	1444	1458	+	-4.90805	7.83e-05	0.692	CTATGGCAGCGCCCT
CTGTGGAAGTGCTCA	MEME-5	AAEL000797	52	66	-	-4.95402	7.89e-05	0.695	CTCTGGGAGAATTCA
CTGTGGAAGTGCTCA	MEME-5	AAEL024906	307	321	+	-5	7.97e-05	0.699	CTGTGCAAAATTTCA
CTGTGGAAGTGCTCA	MEME-5	AAEL026357	757	771	+	-5.02299	8.01e-05	0.7	CTGCTGCAGTTGTTA
CTGTGGAAGTGCTCA	MEME-5	AAEL003766	1713	1727	+	-5.03448	8.05e-05	0.7	CTCGTGCAGAGCTCA
CTGTGGAAGTGCTCA	MEME-5	AAEL001882	700	714	-	-5.10345	8.24e-05	0.703	CTGTGCCTGTGTTCT
CTGTGGAAGTGCTCA	MEME-5	AAEL001162	889	903	-	-5.10345	8.24e-05	0.703	CTGTGACAGTGTGCT
CTGTGGAAGTGCTCA	MEME-5	AAEL029072	1092	1106	-	-5.12644	8.32e-05	0.703	CTGCGGAAGAGCATT
CTGTGGAAGTGCTCA	MEME-5	AAEL027495	42	56	+	-5.13793	8.36e-05	0.703	CTGATGCCGTTCTCA
CTGTGGAAGTGCTCA	MEME-5	AAEL029014	523	537	+	-5.13793	8.36e-05	0.703	CTGATGCCGTTCTCA
CTGTGGAAGTGCTCA	MEME-5	AAEL027985	279	293	+	-5.14943	8.4e-05	0.703	CACTGGAGGAGTTCA
CTGTGGAAGTGCTCA	MEME-5	AAEL009927	1138	1152	-	-5.14943	8.4e-05	0.703	CTGCGGAGGAGCGCA
CTGTGGAAGTGCTCA	MEME-5	AAEL007814	1386	1400	-	-5.17241	8.46e-05	0.703	AAGTTGCAGTTTTCA
CTGTGGAAGTGCTCA	MEME-5	AAEL014832	1592	1606	+	-5.18391	8.49e-05	0.703	AAGTGGAGGAGTTCA
CTGTGGAAGTGCTCA	MEME-5	AAEL009642	1221	1235	-	-5.1954	8.51e-05	0.703	CACAGGCAGGGCTCA
CTGTGGAAGTGCTCA	MEME-5	AAEL003091	1315	1329	-	-5.1954	8.51e-05	0.703	CAGTCGAAGATCTTT
CTGTGGAAGTGCTCA	MEME-5	AAEL013271	1955	1969	+	-5.1954	8.51e-05	0.703	GGGTGGAAGTTTTCC
CTGTGGAAGTGCTCA	MEME-5	AAEL003116	714	728	+	-5.2069	8.52e-05	0.703	GTATGGAAGATCGAA
CTGTGGAAGTGCTCA	MEME-5	AAEL000342	1371	1385	+	-5.21839	8.55e-05	0.703	CAGTGCACGAGTTCA
CTGTGGAAGTGCTCA	MEME-5	AAEL014938	95	109	+	-5.34483	8.78e-05	0.717	CAGTGGAAGAGGACC
CTGTGGAAGTGCTCA	MEME-5	AAEL000575	259	273	+	-5.34483	8.78e-05	0.717	CAGTGGAAGAGGACC
CTGTGGAAGTGCTCA	MEME-5	AAEL001015	664	678	+	-5.37931	8.85e-05	0.72	CGGTGGGAGTTTTAT
CTGTGGAAGTGCTCA	MEME-5	AAEL015163	691	705	-	-5.47126	9e-05	0.721	GAGTTGGAGTTTTTA
CTGTGGAAGTGCTCA	MEME-5	AAEL007016	408	422	+	-5.48276	9.03e-05	0.721	CTGTTGACGGTTTCT
CTGTGGAAGTGCTCA	MEME-5	AAEL026955	541	555	+	-5.48276	9.03e-05	0.721	CAGTGGAACGTTTCT
CTGTGGAAGTGCTCA	MEME-5	AAEL019807	14	28	-	-5.49425	9.05e-05	0.721	CTGTGCCACTTCTTA
CTGTGGAAGTGCTCA	MEME-5	AAEL006890	1663	1677	+	-5.49425	9.05e-05	0.721	GAGTGGAAAGTTTCA
CTGTGGAAGTGCTCA	MEME-5	AAEL006675	560	574	+	-5.54023	9.13e-05	0.721	CTTTGGAAAATCTTA
CTGTGGAAGTGCTCA	MEME-5	AAEL003239	1476	1490	+	-5.54023	9.13e-05	0.721	TTGTCGAAGATCTTA
CTGTGGAAGTGCTCA	MEME-5	AAEL002585	102	116	+	-5.55172	9.15e-05	0.721	GAGTTGAAGATCTCC
CTGTGGAAGTGCTCA	MEME-5	AAEL000575	543	557	-	-5.57471	9.19e-05	0.721	TTGTGGAAAATCTTA
CTGTGGAAGTGCTCA	MEME-5	AAEL001671	241	255	-	-5.58621	9.21e-05	0.721	GGGTGGCAGTACTTA
CTGTGGAAGTGCTCA	MEME-5	AAEL027772	1650	1664	+	-5.64368	9.38e-05	0.721	CTAAGGAAATTTTCA
CTGTGGAAGTGCTCA	MEME-5	AAEL006102	562	576	-	-5.65517	9.4e-05	0.721	GTGTGGGGGTTGTCT
CTGTGGAAGTGCTCA	MEME-5	AAEL004046	630	644	-	-5.65517	9.4e-05	0.721	CTATGACCGTGGTCA
CTGTGGAAGTGCTCA	MEME-5	AAEL010154	341	355	+	-5.66667	9.43e-05	0.721	CTTAGGAAGGGTTTA
CTGTGGAAGTGCTCA	MEME-5	AAEL002447	987	1001	+	-5.68966	9.48e-05	0.721	CTGAGGTAGTGTTTG
CTGTGGAAGTGCTCA	MEME-5	AAEL006920	1447	1461	-	-5.71264	9.58e-05	0.721	CCCTGGAAGAGCTCC
CTGTGGAAGTGCTCA	MEME-5	AAEL002602	351	365	-	-5.72414	9.62e-05	0.721	CTGTGTTAGAGCATA
CTGTGGAAGTGCTCA	MEME-5	AAEL007013	1709	1723	+	-5.72414	9.62e-05	0.721	TTATGGTAGAGTTAA
CTGTGGAAGTGCTCA	MEME-5	AAEL007013	1883	1897	+	-5.72414	9.62e-05	0.721	TTATGGTAGAGTTAA
CTGTGGAAGTGCTCA	MEME-5	AAEL020104	997	1011	-	-5.75862	9.81e-05	0.721	CCATGGTAGTTTTAA
CTGTGGAAGTGCTCA	MEME-5	AAEL007013	1051	1065	+	-5.75862	9.81e-05	0.721	CCATGGTAGTTTTAA
CTGTGGAAGTGCTCA	MEME-5	AAEL021447	1200	1214	+	-5.75862	9.81e-05	0.721	CAAAGGAAGCTCTCA
CTGTGGAAGTGCTCA	MEME-5	AAEL005957	1979	1993	-	-5.75862	9.81e-05	0.721	CTGCGGTTGTTCTTA
CTGTGGAAGTGCTCA	MEME-5	AAEL029031	178	192	-	-5.77011	9.88e-05	0.721	CTATGCACGGGTTCA
CTGTGGAAGTGCTCA	MEME-5	AAEL008404	937	951	+	-5.77011	9.88e-05	0.721	CGAAGGAAGTTGTCA
CTGTGGAAGTGCTCA	MEME-5	AAEL006834	1273	1287	-	-5.77011	9.88e-05	0.721	CTATGGAAAAGGCCA
CTGTGGAAGTGCTCA	MEME-5	AAEL027336	1392	1406	-	-5.77011	9.88e-05	0.721	GTGTGGCAGGCCTGA
CTGTGGAAGTGCTCA	MEME-5	AAEL008879	1707	1721	-	-5.77011	9.88e-05	0.721	CTGTCACAGTGTTCT
CTGTGGAAGTGCTCA	MEME-5	AAEL018208	709	723	+	-5.78161	9.93e-05	0.721	CTTAGGAAGAGCACA
CTGTGGAAGTGCTCA	MEME-5	AAEL009063	1304	1318	-	-5.78161	9.93e-05	0.721	CTGTCGTAAAGTTCA
CTGTGGAAGTGCTCA	MEME-5	AAEL019554	1407	1421	-	-5.78161	9.93e-05	0.721	CAGTGGCAGCGATCT
CTGTGGAAGTGCTCA	MEME-5	AAEL000213	789	803	+	-5.7931	9.98e-05	0.722	CCATTGAAGAGCTCG
# FIMO (Find Individual Motif Occurrences): Version 5.5.7 compiled on Aug 29 2024 at 17:50:14
# The format of this file is described at https://meme-suite.org/meme/doc/fimo-output-format.html#tsv_results.
# fimo --verbosity 1 --oc fimo_out_12 --bgfile ./background --motif CTGTGGAAGTGCTCA meme_out/meme.xml Ir8a_UP_upstream.fasta
