## Supplementary XSTREME Motif Analysis for "The co-receptors *Orco* and *Ir8a* are required for coordinated expression of chemosensory genes in the antennae of the yellow fever mosquito, *Aedes aegypti*": tomtom.tsv

Query_ID	Target_ID	Optimal_offset	p-value	E-value	q-value	Overlap	Query_consensus	Target_consensus	Orientation
CTCTATGCCCWGGGA	MA1841.1	-1	0.000323295	0.0484942	0.0968259	14	CTCTATGCCCAGGGA	CGAGTCCCCAGGGACCTG	+
ACCACTCGGCTAAGG	MA0247.2	-1	0.00606063	0.909094	0.999902	10	ACCACTCGGCTAAGG	CCACTTGAAA	-
# Tomtom (Motif Comparison Tool): Version 5.5.7 compiled on Aug 29 2024 at 17:50:26
# The format of this file is described at https://meme-suite.org/meme/doc/tomtom-output-format.html.
# tomtom -verbosity 1 -oc meme_tomtom_out -min-overlap 5 -dist ed -evalue -thresh 1 -no-ssc meme_out/meme.xml db/motif_databases/JASPAR/JASPAR2022_CORE_insects_non-redundant_v2.meme
