## Supplementary XSTREME Motif Analysis for "The co-receptors *Orco* and *Ir8a* are required for coordinated expression of chemosensory genes in the antennae of the yellow fever mosquito, *Aedes aegypti*": motif_alignment.txt

Query_ID	Target_ID	Optimal_offset	p-value	E-value	q-value	Overlap	Query_consensus	Target_consensus	Orientation
1	1	0	2.95686e-35	7.68784e-34	1.53757e-33	14	GGGATTCGAACCCA	GGGATTCGAACCCA	+
1	10	2	3.67368e-09	9.55156e-08	9.55156e-08	13	GGGATTCGAACCCA	GCGGGAATCGAACCC	+
2	2	0	1.81992e-23	4.73179e-22	9.46358e-22	11	AATAAAAAAAA	AATAAAAAAAA	+
2	16	2	0.000445969	0.0115952	0.00846698	11	AATAAAAAAAA	AGAAAAAAAAAAAAA	+
2	9	-3	0.00048848	0.0127005	0.00846698	8	AATAAAAAAAA	AAAAAAAAA	+
3	3	0	1.86973e-22	4.86129e-21	9.72258e-21	10	CTTATGAGCA	CTTATGAGCA	+
3	22	0	0.000852181	0.0221567	0.0221567	7	CTTATGAGCA	CTTATCA	+
4	4	0	2.75408e-34	7.16062e-33	1.43212e-32	15	GCAGGCTCTGTCCCA	GCAGGCTCTGTCCCA	+
5	5	0	5.35647e-32	1.39268e-30	2.78537e-30	15	TGCTGAATAGCTGCG	TGCTGAATAGCTGCG	+
6	6	0	1.58575e-29	4.12295e-28	8.24589e-28	12	CTCTATGCCCTG	CTCTATGCCCTG	+
6	11	0	1.9333e-08	5.02659e-07	5.02659e-07	12	CTCTATGCCCTG	CTCTATGCCCAGGGA	+
7	7	0	8.64951e-39	2.24887e-37	4.49775e-37	15	ATGCAAAAATGGTAA	ATGCAAAAATGGTAA	+
8	8	0	2.67855e-40	6.96424e-39	1.39285e-38	15	AGCCTGCTTCTCAGC	AGCCTGCTTCTCAGC	+
8	21	6	0.00340288	0.0884748	0.0706376	15	AGCCTGCTTCTCAGC	ATTTGTTGCATACTTTTGGGC	-
8	22	-6	0.00407524	0.105956	0.0706376	7	AGCCTGCTTCTCAGC	CTTATCA	+
8	15	-4	0.00687373	0.178717	0.0893585	11	AGCCTGCTTCTCAGC	TTCTTATCAGT	+
9	9	0	1.64691e-15	4.28196e-14	8.56393e-14	9	AAAAAAAAA	AAAAAAAAA	+
9	16	3	0.000985887	0.0256331	0.0197004	9	AAAAAAAAA	AGAAAAAAAAAAAAA	+
9	2	3	0.00113656	0.0295507	0.0197004	8	AAAAAAAAA	AATAAAAAAAA	+
10	10	0	2.05713e-36	5.34855e-35	1.06971e-34	15	GCGGGAATCGAACCC	GCGGGAATCGAACCC	+
10	1	-2	9.67875e-10	2.51647e-08	2.51647e-08	13	GCGGGAATCGAACCC	GGGATTCGAACCCA	+
11	11	0	5.22256e-32	1.35787e-30	2.71573e-30	15	CTCTATGCCCAGGGA	CTCTATGCCCAGGGA	+
11	6	0	3.21196e-09	8.3511e-08	8.3511e-08	12	CTCTATGCCCAGGGA	CTCTATGCCCTG	+
12	12	0	9.8651e-33	2.56493e-31	5.12985e-31	14	CCATGCTGAAGGTG	CCATGCTGAAGGTG	+
12	17	1	2.12609e-12	5.52782e-11	5.52782e-11	14	CCATGCTGAAGGTG	GCCATGCTGAAGGTG	-
13	13	0	8.84307e-29	2.2992e-27	4.5984e-27	13	CACAGTTATTAAC	CACAGTTATTAAC	+
14	14	0	2.14285e-28	5.5714e-27	1.11428e-26	15	ACCACTCGGCTAAGG	ACCACTCGGCTAAGG	+
15	15	0	5.42378e-31	1.41018e-29	2.82037e-29	11	TTCTTATCAGT	TTCTTATCAGT	+
15	22	-2	4.92466e-07	1.28041e-05	1.28041e-05	7	TTCTTATCAGT	CTTATCA	+
16	16	0	5.95235e-39	1.54761e-37	3.09522e-37	15	AGAAAAAAAAAAAAA	AGAAAAAAAAAAAAA	+
16	9	-3	8.44452e-06	0.000219558	0.000219558	9	AGAAAAAAAAAAAAA	AAAAAAAAA	+
16	2	-2	4.74233e-05	0.001233	0.000822003	11	AGAAAAAAAAAAAAA	AATAAAAAAAA	+
17	17	0	1.21333e-36	3.15465e-35	6.30931e-35	15	CACCTTCAGCATGGC	CACCTTCAGCATGGC	+
17	12	0	1.14574e-13	2.97893e-12	2.97893e-12	14	CACCTTCAGCATGGC	CACCTTCAGCATGG	-
18	18	0	1.07963e-16	2.80704e-15	5.61407e-15	7	TTTATTA	TTTATTA	+
18	23	0	0.000170495	0.00443287	0.00443287	7	TTTATTA	TTAATTA	+
18	2	5	0.00529445	0.137656	0.0720275	6	TTTATTA	TTTTTTTTATT	-
18	24	0	0.00634087	0.164863	0.0720275	7	TTTATTA	TTAATTA	+
19	19	0	1.97777e-31	5.14221e-30	1.02844e-29	15	CTGTGGAAGTGCTCA	CTGTGGAAGTGCTCA	+
20	20	0	8.64579e-38	2.24791e-36	4.49581e-36	14	GAGCGAGCGAGAGA	GAGCGAGCGAGAGA	+
21	21	0	0	0	0	21	GCCCAAAAGTATGCAACAAAT	GCCCAAAAGTATGCAACAAAT	+
21	8	0	0.00227182	0.0590673	0.0590673	15	GCCCAAAAGTATGCAACAAAT	GCTGAGAAGCAGGCT	-
22	22	0	1.47405e-13	3.83254e-12	7.66508e-12	7	CTTATCA	CTTATCA	+
22	15	2	8.25426e-05	0.00214611	0.00214611	7	CTTATCA	TTCTTATCAGT	+
22	3	0	0.00144835	0.037657	0.0251047	7	CTTATCA	CTTATGAGCA	+
22	8	6	0.00593526	0.154317	0.0771583	7	CTTATCA	AGCCTGCTTCTCAGC	+
23	23	0	1.82187e-16	4.73687e-15	9.47375e-15	7	TTAATTA	TTAATTA	+
23	24	0	9.7118e-06	0.000252507	0.000252507	7	TTAATTA	TTAATTA	+
23	18	0	0.00151351	0.0393512	0.0157405	7	TTAATTA	TTTATTA	+
24	24	0	1.17924e-12	3.06603e-11	6.13206e-11	7	TTAATTA	TTAATTA	+
24	23	0	6.8287e-05	0.00177546	0.00177546	7	TTAATTA	TTAATTA	+
24	13	1	0.00744785	0.193644	0.0746913	7	TTAATTA	GTTAATAACTGTG	-
24	18	0	0.00861823	0.224074	0.0746913	7	TTAATTA	TTTATTA	+
25	25	0	7.08063e-23	1.84096e-21	1.84096e-21	10	ATTACGTAAT	ATTACGTAAT	+
26	26	0	8.70531e-40	2.26338e-38	4.52676e-38	15	CCGCTAGATGGCGCC	CCGCTAGATGGCGCC	+
# Tomtom (Motif Comparison Tool): Version 5.5.7 compiled on Aug 29 2024 at 17:50:26
# The format of this file is described at https://meme-suite.org/meme/doc/tomtom-output-format.html.
# tomtom -verbosity 1 -text -thresh 0.1 ./combined.meme ./combined.meme
