## Supplementary XSTREME Motif Analysis for "The co-receptors *Orco* and *Ir8a* are required for coordinated expression of chemosensory genes in the antennae of the yellow fever mosquito, *Aedes aegypti*": sea.tsv

RANK	DB	ID	ALT_ID	CONSENSUS	TP	TP%	FP	FP%	ENR_RATIO	SCORE_THR	PVALUE	LOG_PVALUE	EVALUE	LOG_EVALUE	QVALUE	LOG_QVALUE
1	streme_out/streme.xml	7-GGGAWTCGAACCCA	STREME-7	GGGAWTCGAACCCA	76	15.80	2	0.42	25.7	14	4.79e-22	-49.09	8.61e-21	-46.20	8.61e-21	-46.20
2	streme_out/streme.xml	1-AATAAAAAWAA	STREME-1	AATAAAAAWAA	246	51.14	108	22.45	2.27	11	1.13e-20	-45.93	2.04e-19	-43.04	1.02e-19	-43.73
3	streme_out/streme.xml	6-CTTATGAGCA	STREME-6	CTTATGAGCA	56	11.64	0	0.00	57	15	2.54e-18	-40.52	4.56e-17	-37.63	1.52e-17	-38.72
4	meme_out/meme.xml	GCAGGCTCTGTCCCA	MEME-2	GCAGGCTCTGTCCCA	46	9.56	0	0.00	47	11	4.59e-15	-33.01	8.27e-14	-30.12	2.07e-14	-31.51
5	meme_out/meme.xml	TGCTKWRTAGCYGCG	MEME-3	TGCTKWRTAGCYGCG	45	9.36	0	0.00	46	12	9.66e-15	-32.27	1.74e-13	-29.38	3.48e-14	-30.99
6	streme_out/streme.xml	4-CTCTATGCCCTG	STREME-4	CTCTATGCCCTG	48	9.98	1	0.21	24.5	17	2.72e-14	-31.24	4.89e-13	-28.35	8.15e-14	-30.14
7	streme_out/streme.xml	3-ATGCAAAAATGGHMA	STREME-3	ATGCAAAAATGGHMA	60	12.47	5	1.04	10.2	15	4.63e-14	-30.70	8.33e-13	-27.81	1.12e-13	-29.82
8	streme_out/streme.xml	8-AGCCTGCTTCTCAGC	STREME-8	AGCCTGCTTCTCAGC	85	17.67	16	3.33	5.06	11	4.98e-14	-30.63	8.96e-13	-27.74	1.12e-13	-29.82
9	streme_out/streme.xml	2-AAAAAAAAA	STREME-2	AAAAAAAAA	308	64.03	195	40.54	1.58	8.7	1.90e-13	-29.29	3.42e-12	-26.40	3.78e-13	-28.60
10	meme_out/meme.xml	SYGGGAWTCGAACCC	MEME-1	SYGGGAWTCGAACCC	52	10.81	3	0.62	13.2	14	2.10e-13	-29.19	3.78e-12	-26.30	3.78e-13	-28.60
11	meme_out/meme.xml	CTCTATGCCCWGGGA	MEME-7	CTCTATGCCCWGGGA	66	13.72	9	1.87	6.7	1.1	6.28e-13	-28.10	1.13e-11	-25.21	1.03e-12	-27.60
12	streme_out/streme.xml	9-CCATGCTGARGGTS	STREME-9	CCATGCTGARGGTS	71	14.76	14	2.91	4.8	9.7	1.94e-11	-24.67	3.49e-10	-21.78	2.91e-11	-24.26
13	streme_out/streme.xml	10-CACAGTTATTAAC	STREME-10	CACAGTTATTAAC	65	13.51	13	2.70	4.71	11	1.99e-10	-22.34	3.58e-9	-19.45	2.76e-10	-22.01
14	meme_out/meme.xml	ACCACTCGGCTAAGG	MEME-8	ACCACTCGGCTAAGG	28	5.82	1	0.21	14.5	1	3.83e-8	-17.08	6.90e-7	-14.19	4.93e-8	-16.83
15	meme_out/meme.xml	ARAARAWAAAAAAAA	MEME-6	ARAARAWAAAAAAAA	38	7.90	6	1.25	5.57	15	2.73e-7	-15.11	4.92e-6	-12.22	3.28e-7	-14.93
16	meme_out/meme.xml	SACCYTCAGCATGGY	MEME-4	SACCYTCAGCATGGY	68	14.14	23	4.78	2.88	8.8	3.96e-7	-14.74	7.13e-6	-11.85	4.46e-7	-14.62
17	meme_out/meme.xml	CTGTGGAAGTGCTCA	MEME-5	CTGTGGAAGTGCTCA	72	14.97	30	6.24	2.35	0.15	6.94e-6	-11.88	1.25e-4	-8.99	7.35e-6	-11.82
18	streme_out/streme.xml	5-CTTATCA	STREME-5	CTTATCA	258	53.64	198	41.16	1.3	8.2	6.83e-5	-9.59	1.23e-3	-6.70	6.83e-5	-9.59
# SEA (Simple Enrichment Analysis): Version 5.5.7 compiled on Aug 29 2024 at 17:50:21
# The format of this file is described at https://meme-suite.org/meme/doc/sea-output-format.html.
# sea --verbosity 1 --oc sea_disc_out --qvalue --thresh 1 --order 2 --bfile ./background --seed 0 --align center --motif-pseudo 0.01 --noseqs --m meme_out/meme.xml --m streme_out/streme.xml --p Ir8a_UP_upstream.fasta
