## Supplementary XSTREME Motif Analysis for "The co-receptors *Orco* and *Ir8a* are required for coordinated expression of chemosensory genes in the antennae of the yellow fever mosquito, *Aedes aegypti*": sea.tsv

RANK	DB	ID	ALT_ID	CONSENSUS	TP	TP%	FP	FP%	ENR_RATIO	SCORE_THR	PVALUE	LOG_PVALUE	EVALUE	LOG_EVALUE	QVALUE	LOG_QVALUE
1	streme_out/streme.xml	7-GGGAWTCGAACCCA	STREME-7	GGGAWTCGAACCCA	76	15.80	2	0.42	25.7	14	4.79e-22	-49.09	8.04e-20	-43.97	4.26e-20	-44.60
2	streme_out/streme.xml	1-AATAAAAAWAA	STREME-1	AATAAAAAWAA	246	51.14	108	22.45	2.27	11	1.13e-20	-45.93	1.90e-18	-40.80	5.04e-19	-42.13
3	streme_out/streme.xml	6-CTTATGAGCA	STREME-6	CTTATGAGCA	56	11.64	0	0.00	57	15	2.54e-18	-40.52	4.26e-16	-35.39	7.53e-17	-37.13
4	meme_out/meme.xml	GCAGGCTCTGTCCCA	MEME-2	GCAGGCTCTGTCCCA	46	9.56	0	0.00	47	11	4.59e-15	-33.01	7.71e-13	-27.89	1.02e-13	-29.91
5	meme_out/meme.xml	TGCTKWRTAGCYGCG	MEME-3	TGCTKWRTAGCYGCG	45	9.36	0	0.00	46	12	9.66e-15	-32.27	1.62e-12	-27.15	1.72e-13	-29.39
6	streme_out/streme.xml	4-CTCTATGCCCTG	STREME-4	CTCTATGCCCTG	48	9.98	1	0.21	24.5	17	2.72e-14	-31.24	4.56e-12	-26.11	4.03e-13	-28.54
7	streme_out/streme.xml	3-ATGCAAAAATGGHMA	STREME-3	ATGCAAAAATGGHMA	60	12.47	5	1.04	10.2	15	4.63e-14	-30.70	7.77e-12	-25.58	5.54e-13	-28.22
8	streme_out/streme.xml	8-AGCCTGCTTCTCAGC	STREME-8	AGCCTGCTTCTCAGC	85	17.67	16	3.33	5.06	11	4.98e-14	-30.63	8.36e-12	-25.51	5.54e-13	-28.22
9	streme_out/streme.xml	2-AAAAAAAAA	STREME-2	AAAAAAAAA	308	64.03	195	40.54	1.58	8.7	1.90e-13	-29.29	3.19e-11	-24.17	1.87e-12	-27.00
10	meme_out/meme.xml	SYGGGAWTCGAACCC	MEME-1	SYGGGAWTCGAACCC	52	10.81	3	0.62	13.2	14	2.10e-13	-29.19	3.53e-11	-24.07	1.87e-12	-27.00
11	meme_out/meme.xml	CTCTATGCCCWGGGA	MEME-7	CTCTATGCCCWGGGA	66	13.72	9	1.87	6.7	1.1	6.28e-13	-28.10	1.05e-10	-22.97	5.08e-12	-26.01
12	streme_out/streme.xml	9-CCATGCTGARGGTS	STREME-9	CCATGCTGARGGTS	71	14.76	14	2.91	4.8	9.7	1.94e-11	-24.67	3.26e-9	-19.54	1.44e-10	-22.66
13	streme_out/streme.xml	10-CACAGTTATTAAC	STREME-10	CACAGTTATTAAC	65	13.51	13	2.70	4.71	11	1.99e-10	-22.34	3.35e-8	-17.21	1.36e-9	-20.41
14	meme_out/meme.xml	ACCACTCGGCTAAGG	MEME-8	ACCACTCGGCTAAGG	28	5.82	1	0.21	14.5	1	3.83e-8	-17.08	6.44e-6	-11.95	2.44e-7	-15.23
15	db/motif_databases/JASPAR/JASPAR2022_CORE_insects_non-redundant_v2.meme	MA1839.1	GATAd	NNCTTATCANH	207	43.04	128	26.61	1.61	11	5.91e-8	-16.64	9.93e-6	-11.52	3.51e-7	-14.86
16	meme_out/meme.xml	ARAARAWAAAAAAAA	MEME-6	ARAARAWAAAAAAAA	38	7.90	6	1.25	5.57	15	2.73e-7	-15.11	4.59e-5	-9.99	1.52e-6	-13.40
17	meme_out/meme.xml	SACCYTCAGCATGGY	MEME-4	SACCYTCAGCATGGY	68	14.14	23	4.78	2.88	8.8	3.96e-7	-14.74	6.65e-5	-9.62	2.07e-6	-13.09
18	db/motif_databases/JASPAR/JASPAR2022_CORE_insects_non-redundant_v2.meme	MA0182.1	CG4328-RA	WTWATTR	203	42.20	130	27.03	1.56	9	4.96e-7	-14.52	8.33e-5	-9.39	2.45e-6	-12.92
19	meme_out/meme.xml	CTGTGGAAGTGCTCA	MEME-5	CTGTGGAAGTGCTCA	72	14.97	30	6.24	2.35	0.15	6.94e-6	-11.88	1.17e-3	-6.75	3.25e-5	-10.33
20	db/motif_databases/JASPAR/JASPAR2022_CORE_insects_non-redundant_v2.meme	MA1700.1	Clamp	GWGMGAGCGAGAGR	353	73.39	289	60.08	1.22	6.1	7.76e-6	-11.77	1.30e-3	-6.64	3.46e-5	-10.27
21	db/motif_databases/JASPAR/JASPAR2022_CORE_insects_non-redundant_v2.meme	MA0533.1	su(Hw)	GCCNAAAAGTATGCWAYRMWW	254	52.81	189	39.29	1.34	8.1	1.69e-5	-10.99	2.84e-3	-5.86	7.18e-5	-9.54
22	streme_out/streme.xml	5-CTTATCA	STREME-5	CTTATCA	258	53.64	198	41.16	1.3	8.2	6.83e-5	-9.59	1.15e-2	-4.47	2.77e-4	-8.19
23	db/motif_databases/JASPAR/JASPAR2022_CORE_insects_non-redundant_v2.meme	MA0178.1	CG32105	TTAATTA	221	45.95	164	34.10	1.35	11	1.12e-4	-9.10	1.88e-2	-3.97	4.16e-4	-7.78
24	db/motif_databases/JASPAR/JASPAR2022_CORE_insects_non-redundant_v2.meme	MA0194.1	Lim1	TTAATTA	221	45.95	164	34.10	1.35	12	1.12e-4	-9.10	1.88e-2	-3.97	4.16e-4	-7.78
25	db/motif_databases/JASPAR/JASPAR2022_CORE_insects_non-redundant_v2.meme	MA0447.1	gt	RTTACGTAAY	39	8.11	13	2.70	2.86	14	1.42e-4	-8.86	2.38e-2	-3.74	5.05e-4	-7.59
26	db/motif_databases/JASPAR/JASPAR2022_CORE_insects_non-redundant_v2.meme	MA0531.1	CTCF	CCRMYAGRTGGCGCY	33	6.86	10	2.08	3.09	14	2.28e-4	-8.39	3.83e-2	-3.26	7.82e-4	-7.15
# SEA (Simple Enrichment Analysis): Version 5.5.7 compiled on Aug 29 2024 at 17:50:21
# The format of this file is described at https://meme-suite.org/meme/doc/sea-output-format.html.
# sea --verbosity 1 --oc sea_out --thresh 0.05 --order 2 --bfile ./background --seed 0 --align center --motif-pseudo 0.01 --m meme_out/meme.xml --m streme_out/streme.xml --m db/motif_databases/JASPAR/JASPAR2022_CORE_insects_non-redundant_v2.meme --noseqs --p Ir8a_UP_upstream.fasta
