## Supplementary XSTREME Motif Analysis for "The co-receptors *Orco* and *Ir8a* are required for coordinated expression of chemosensory genes in the antennae of the yellow fever mosquito, *Aedes aegypti*": tomtom.tsv

Query_ID	Target_ID	Optimal_offset	p-value	E-value	q-value	Overlap	Query_consensus	Target_consensus	Orientation
5-CTTATCA	MA1839.1	2	1.09016e-05	0.00163524	0.00297727	7	CTTATCA	TTCTTATCAGT	+
5-CTTATCA	MA0199.1	-2	0.00103443	0.155165	0.141254	5	CTTATCA	TATCA	-
5-CTTATCA	MA0246.1	-1	0.00474576	0.711864	0.432028	6	CTTATCA	GTATCA	-
6-CTTATGAGCA	MA1839.1	2	0.00531651	0.797476	0.747016	9	CTTATGAGCA	TTCTTATCAGT	+
6-CTTATGAGCA	MA0256.1	0	0.0063388	0.950819	0.747016	7	CTTATGAGCA	CTAATGA	+
8-AGCCTGCTTCTCAGC	MA0533.1	6	0.000754181	0.113127	0.225875	15	AGCCTGCTTCTCAGC	ATTTGTTGCATACTTTTGGGC	-
8-AGCCTGCTTCTCAGC	MA1839.1	-4	0.00201057	0.301586	0.301081	11	AGCCTGCTTCTCAGC	TTCTTATCAGT	+
# Tomtom (Motif Comparison Tool): Version 5.5.7 compiled on Aug 29 2024 at 17:50:26
# The format of this file is described at https://meme-suite.org/meme/doc/tomtom-output-format.html.
# tomtom -verbosity 1 -oc streme_tomtom_out -min-overlap 5 -dist ed -evalue -thresh 1 -no-ssc streme_out/streme.xml db/motif_databases/JASPAR/JASPAR2022_CORE_insects_non-redundant_v2.meme
