## Supplementary XSTREME Motif Analysis for "The co-receptors *Orco* and *Ir8a* are required for coordinated expression of chemosensory genes in the antennae of the yellow fever mosquito, *Aedes aegypti*": xstreme.tsv

RANK	SEED_MOTIF	CLUSTER	SOURCE	ID	ALT_ID	CONSENSUS	WIDTH	SITES	SEA_PVALUE	EVALUE	EVALUE_ACC	SIM_SOURCE	SIM_MOTIF	MOTIF_URL
1	1	1	STREME	7-GGGAWTCGAACCCA	STREME-7	GGGAWTCGAACCCA	14	102	4.79e-022	3.92e-002	1	STREME	7-GGGAWTCGAACCCA
2	1	2	STREME	1-AATAAAAAWAA	STREME-1	AATAAAAAWAA	11	263	1.13e-020	2.46e-003	1	STREME	1-AATAAAAAWAA
3	1	3	STREME	6-CTTATGAGCA	STREME-6	CTTATGAGCA	10	71	2.54e-018	2.94e-002	1	db/motif_databases/JASPAR/JASPAR2022_CORE_insects_non-redundant_v2.meme	MA1839.1 (GATAd)	http://jaspar2022.genereg.net/matrix/MA1839.1
4	1	4	MEME	GCAGGCTCTGTCCCA	MEME-2	GCAGGCTCTGTCCCA	15	38	4.59e-015	1.20e-012	1	MEME	GCAGGCTCTGTCCCA
5	1	5	MEME	TGCTKWRTAGCYGCG	MEME-3	TGCTKWRTAGCYGCG	15	45	9.66e-015	2.50e-008	1	MEME	TGCTKWRTAGCYGCG
6	1	6	STREME	4-CTCTATGCCCTG	STREME-4	CTCTATGCCCTG	12	69	2.72e-014	1.35e-002	1	STREME	4-CTCTATGCCCTG
7	1	7	STREME	3-ATGCAAAAATGGHMA	STREME-3	ATGCAAAAATGGHMA	15	87	4.63e-014	9.92e-003	1	STREME	3-ATGCAAAAATGGHMA
8	1	8	STREME	8-AGCCTGCTTCTCAGC	STREME-8	AGCCTGCTTCTCAGC	15	64	4.98e-014	1.35e-001	1	db/motif_databases/JASPAR/JASPAR2022_CORE_insects_non-redundant_v2.meme	MA0533.1 (su(Hw))	http://jaspar2022.genereg.net/matrix/MA0533.1
9	0	2	STREME	2-AAAAAAAAA	STREME-2	AAAAAAAAA	9	288	1.90e-013	8.75e-003	1	STREME	2-AAAAAAAAA
10	0	1	MEME	SYGGGAWTCGAACCC	MEME-1	SYGGGAWTCGAACCC	15	57	2.10e-013	5.40e-015	1	MEME	SYGGGAWTCGAACCC
11	0	6	MEME	CTCTATGCCCWGGGA	MEME-7	CTCTATGCCCWGGGA	15	46	6.28e-013	1.40e-003	1	db/motif_databases/JASPAR/JASPAR2022_CORE_insects_non-redundant_v2.meme	MA1841.1 (kn)	http://jaspar2022.genereg.net/matrix/MA1841.1
12	1	9	STREME	9-CCATGCTGARGGTS	STREME-9	CCATGCTGARGGTS	14	63	1.94e-011	1.35e-001	1	STREME	9-CCATGCTGARGGTS
13	1	10	STREME	10-CACAGTTATTAAC	STREME-10	10-CACAGTTATTAAC	13	56	1.99e-010	1.35e-001	1	STREME	10-CACAGTTATTAAC
14	1	11	MEME	ACCACTCGGCTAAGG	MEME-8	ACCACTCGGCTAAGG	15	17	3.83e-008	2.20e-003	1	db/motif_databases/JASPAR/JASPAR2022_CORE_insects_non-redundant_v2.meme	MA0247.2 (tin)	http://jaspar2022.genereg.net/matrix/MA0247.2
15	0	8	db/motif_databases/JASPAR/JASPAR2022_CORE_insects_non-redundant_v2.meme	MA1839.1	GATAd	NNCTTATCANH	11	207	5.91e-008	9.93e-006	1	db/motif_databases/JASPAR/JASPAR2022_CORE_insects_non-redundant_v2.meme	MA1839.1	http://jaspar2022.genereg.net/matrix/MA1839.1
16	0	2	MEME	ARAARAWAAAAAAAA	MEME-6	ARAARAWAAAAAAAA	15	392	2.73e-007	1.50e-003	1	MEME	ARAARAWAAAAAAAA
17	0	9	MEME	SACCYTCAGCATGGY	MEME-4	SACCYTCAGCATGGY	15	53	3.96e-007	1.10e-006	1	MEME	SACCYTCAGCATGGY
18	1	12	db/motif_databases/JASPAR/JASPAR2022_CORE_insects_non-redundant_v2.meme	MA0182.1	CG4328-RA	WTWATTR	7	203	4.96e-007	8.33e-005	1	db/motif_databases/JASPAR/JASPAR2022_CORE_insects_non-redundant_v2.meme	MA0182.1	http://jaspar2022.genereg.net/matrix/MA0182.1
19	1	13	MEME	CTGTGGAAGTGCTCA	MEME-5	CTGTGGAAGTGCTCA	15	45	6.94e-006	1.00e-005	1	MEME	CTGTGGAAGTGCTCA
20	1	14	db/motif_databases/JASPAR/JASPAR2022_CORE_insects_non-redundant_v2.meme	MA1700.1	Clamp	GWGMGAGCGAGAGR	14	353	7.76e-006	1.30e-003	1	db/motif_databases/JASPAR/JASPAR2022_CORE_insects_non-redundant_v2.meme	MA1700.1	http://jaspar2022.genereg.net/matrix/MA1700.1
21	0	8	db/motif_databases/JASPAR/JASPAR2022_CORE_insects_non-redundant_v2.meme	MA0533.1	su(Hw)	GCCNAAAAGTATGCWAYRMWW	21	254	1.69e-005	2.84e-003	1	db/motif_databases/JASPAR/JASPAR2022_CORE_insects_non-redundant_v2.meme	MA0533.1	http://jaspar2022.genereg.net/matrix/MA0533.1
22	0	3	STREME	5-CTTATCA	STREME-5	CTTATCA	7	195	6.83e-005	2.75e-002	1	db/motif_databases/JASPAR/JASPAR2022_CORE_insects_non-redundant_v2.meme	MA1839.1 (GATAd)	http://jaspar2022.genereg.net/matrix/MA1839.1
23	0	12	db/motif_databases/JASPAR/JASPAR2022_CORE_insects_non-redundant_v2.meme	MA0178.1	CG32105	TTAATTA	7	221	1.12e-004	1.88e-002	1	db/motif_databases/JASPAR/JASPAR2022_CORE_insects_non-redundant_v2.meme	MA0178.1	http://jaspar2022.genereg.net/matrix/MA0178.1
23	0	12	db/motif_databases/JASPAR/JASPAR2022_CORE_insects_non-redundant_v2.meme	MA0194.1	Lim1	TTAATTA	7	221	1.12e-004	1.88e-002	1	db/motif_databases/JASPAR/JASPAR2022_CORE_insects_non-redundant_v2.meme	MA0194.1	http://jaspar2022.genereg.net/matrix/MA0194.1
24	1	15	db/motif_databases/JASPAR/JASPAR2022_CORE_insects_non-redundant_v2.meme	MA0447.1	gt	RTTACGTAAY	10	39	1.42e-004	2.38e-002	1	db/motif_databases/JASPAR/JASPAR2022_CORE_insects_non-redundant_v2.meme	MA0447.1	http://jaspar2022.genereg.net/matrix/MA0447.1
25	1	16	db/motif_databases/JASPAR/JASPAR2022_CORE_insects_non-redundant_v2.meme	MA0531.1	CTCF	CCRMYAGRTGGCGCY	15	33	2.28e-004	3.83e-002	1	db/motif_databases/JASPAR/JASPAR2022_CORE_insects_non-redundant_v2.meme	MA0531.1	http://jaspar2022.genereg.net/matrix/MA0531.1
# XSTREME (Motif Discovery and Enrichment Analysis): Version 5.5.7 released on Wed Jun 19 13:59:04 2024 -0700
# The format of this file is described at https://meme-suite.org/meme/doc/xstreme-output-format.html
# xstreme --oc . --time 240 --streme-totallength 4000000 --meme-searchsize 100000 --dna --evt 0.05 --minw 6 --maxw 15 --align center --meme-mod zoops --sea-noseqs --m db/motif_databases/JASPAR/JASPAR2022_CORE_insects_non-redundant_v2.meme --p Ir8a_UP_upstream.fasta
