## Supplementary XSTREME Motif Analysis for "The co-receptors *Orco* and *Ir8a* are required for coordinated expression of chemosensory genes in the antennae of the yellow fever mosquito, *Aedes aegypti*": fimo.tsv

motif_id	motif_alt_id	sequence_name	start	stop	strand	score	p-value	q-value	matched_sequence
3-AGAAGAAGAA	STREME-3	AAEL005182	215	224	+	18.069	1.9e-06	0.0368	AGAAGAAGAA
3-AGAAGAAGAA	STREME-3	AAEL024780	216	225	+	18.069	1.9e-06	0.0368	AGAAGAAGAA
3-AGAAGAAGAA	STREME-3	AAEL005182	218	227	+	18.069	1.9e-06	0.0368	AGAAGAAGAA
3-AGAAGAAGAA	STREME-3	AAEL024780	219	228	+	18.069	1.9e-06	0.0368	AGAAGAAGAA
3-AGAAGAAGAA	STREME-3	AAEL005182	221	230	+	18.069	1.9e-06	0.0368	AGAAGAAGAA
3-AGAAGAAGAA	STREME-3	AAEL024780	222	231	+	18.069	1.9e-06	0.0368	AGAAGAAGAA
3-AGAAGAAGAA	STREME-3	AAEL006058	222	231	+	18.069	1.9e-06	0.0368	AGAAGAAGAA
3-AGAAGAAGAA	STREME-3	AAEL006902	308	317	+	18.069	1.9e-06	0.0368	AGAAGAAGAA
3-AGAAGAAGAA	STREME-3	Or123	312	321	+	18.069	1.9e-06	0.0368	AGAAGAAGAA
3-AGAAGAAGAA	STREME-3	AAEL020753	340	349	+	18.069	1.9e-06	0.0368	AGAAGAAGAA
3-AGAAGAAGAA	STREME-3	AAEL020753	343	352	+	18.069	1.9e-06	0.0368	AGAAGAAGAA
3-AGAAGAAGAA	STREME-3	AAEL022881	360	369	+	18.069	1.9e-06	0.0368	AGAAGAAGAA
3-AGAAGAAGAA	STREME-3	AAEL019999	411	420	-	18.069	1.9e-06	0.0368	AGAAGAAGAA
3-AGAAGAAGAA	STREME-3	AAEL026548	423	432	-	18.069	1.9e-06	0.0368	AGAAGAAGAA
3-AGAAGAAGAA	STREME-3	AAEL027214	477	486	-	18.069	1.9e-06	0.0368	AGAAGAAGAA
3-AGAAGAAGAA	STREME-3	AAEL027214	480	489	-	18.069	1.9e-06	0.0368	AGAAGAAGAA
3-AGAAGAAGAA	STREME-3	AAEL004003	540	549	+	18.069	1.9e-06	0.0368	AGAAGAAGAA
3-AGAAGAAGAA	STREME-3	AAEL003382	575	584	+	18.069	1.9e-06	0.0368	AGAAGAAGAA
3-AGAAGAAGAA	STREME-3	AAEL003382	578	587	+	18.069	1.9e-06	0.0368	AGAAGAAGAA
3-AGAAGAAGAA	STREME-3	Ir7n	609	618	-	18.069	1.9e-06	0.0368	AGAAGAAGAA
3-AGAAGAAGAA	STREME-3	AAEL027166	658	667	-	18.069	1.9e-06	0.0368	AGAAGAAGAA
3-AGAAGAAGAA	STREME-3	AAEL025705	680	689	+	18.069	1.9e-06	0.0368	AGAAGAAGAA
3-AGAAGAAGAA	STREME-3	AAEL003891	752	761	-	18.069	1.9e-06	0.0368	AGAAGAAGAA
3-AGAAGAAGAA	STREME-3	AAEL002655	780	789	-	18.069	1.9e-06	0.0368	AGAAGAAGAA
3-AGAAGAAGAA	STREME-3	AAEL002655	783	792	-	18.069	1.9e-06	0.0368	AGAAGAAGAA
3-AGAAGAAGAA	STREME-3	AAEL005109	806	815	-	18.069	1.9e-06	0.0368	AGAAGAAGAA
3-AGAAGAAGAA	STREME-3	AAEL009125	807	816	-	18.069	1.9e-06	0.0368	AGAAGAAGAA
3-AGAAGAAGAA	STREME-3	AAEL009125	810	819	-	18.069	1.9e-06	0.0368	AGAAGAAGAA
3-AGAAGAAGAA	STREME-3	AAEL011454	822	831	+	18.069	1.9e-06	0.0368	AGAAGAAGAA
3-AGAAGAAGAA	STREME-3	AAEL024010	832	841	+	18.069	1.9e-06	0.0368	AGAAGAAGAA
3-AGAAGAAGAA	STREME-3	AAEL013775	844	853	+	18.069	1.9e-06	0.0368	AGAAGAAGAA
3-AGAAGAAGAA	STREME-3	AAEL013775	847	856	+	18.069	1.9e-06	0.0368	AGAAGAAGAA
3-AGAAGAAGAA	STREME-3	AAEL013775	850	859	+	18.069	1.9e-06	0.0368	AGAAGAAGAA
3-AGAAGAAGAA	STREME-3	AAEL002940	883	892	+	18.069	1.9e-06	0.0368	AGAAGAAGAA
3-AGAAGAAGAA	STREME-3	AAEL002940	886	895	+	18.069	1.9e-06	0.0368	AGAAGAAGAA
3-AGAAGAAGAA	STREME-3	AAEL024591	879	888	-	18.069	1.9e-06	0.0368	AGAAGAAGAA
3-AGAAGAAGAA	STREME-3	AAEL024591	882	891	-	18.069	1.9e-06	0.0368	AGAAGAAGAA
3-AGAAGAAGAA	STREME-3	Or71	968	977	-	18.069	1.9e-06	0.0368	AGAAGAAGAA
3-AGAAGAAGAA	STREME-3	Or71	971	980	-	18.069	1.9e-06	0.0368	AGAAGAAGAA
3-AGAAGAAGAA	STREME-3	AAEL008746	989	998	+	18.069	1.9e-06	0.0368	AGAAGAAGAA
3-AGAAGAAGAA	STREME-3	AAEL008746	992	1001	+	18.069	1.9e-06	0.0368	AGAAGAAGAA
3-AGAAGAAGAA	STREME-3	AAEL011499	1083	1092	+	18.069	1.9e-06	0.0368	AGAAGAAGAA
3-AGAAGAAGAA	STREME-3	Or15	1087	1096	+	18.069	1.9e-06	0.0368	AGAAGAAGAA
3-AGAAGAAGAA	STREME-3	Or15	1090	1099	+	18.069	1.9e-06	0.0368	AGAAGAAGAA
3-AGAAGAAGAA	STREME-3	Or15	1093	1102	+	18.069	1.9e-06	0.0368	AGAAGAAGAA
3-AGAAGAAGAA	STREME-3	Or15	1096	1105	+	18.069	1.9e-06	0.0368	AGAAGAAGAA
3-AGAAGAAGAA	STREME-3	Or29	1122	1131	-	18.069	1.9e-06	0.0368	AGAAGAAGAA
3-AGAAGAAGAA	STREME-3	AAEL006075	1172	1181	-	18.069	1.9e-06	0.0368	AGAAGAAGAA
3-AGAAGAAGAA	STREME-3	AAEL006075	1175	1184	-	18.069	1.9e-06	0.0368	AGAAGAAGAA
3-AGAAGAAGAA	STREME-3	AAEL006075	1178	1187	-	18.069	1.9e-06	0.0368	AGAAGAAGAA
3-AGAAGAAGAA	STREME-3	Or28	1203	1212	+	18.069	1.9e-06	0.0368	AGAAGAAGAA
3-AGAAGAAGAA	STREME-3	AAEL010500	1261	1270	+	18.069	1.9e-06	0.0368	AGAAGAAGAA
3-AGAAGAAGAA	STREME-3	Ir158	1298	1307	-	18.069	1.9e-06	0.0368	AGAAGAAGAA
3-AGAAGAAGAA	STREME-3	AAEL022037	1320	1329	+	18.069	1.9e-06	0.0368	AGAAGAAGAA
3-AGAAGAAGAA	STREME-3	AAEL022037	1323	1332	+	18.069	1.9e-06	0.0368	AGAAGAAGAA
3-AGAAGAAGAA	STREME-3	AAEL022037	1326	1335	+	18.069	1.9e-06	0.0368	AGAAGAAGAA
3-AGAAGAAGAA	STREME-3	AAEL008172	1328	1337	+	18.069	1.9e-06	0.0368	AGAAGAAGAA
3-AGAAGAAGAA	STREME-3	AAEL022037	1329	1338	+	18.069	1.9e-06	0.0368	AGAAGAAGAA
3-AGAAGAAGAA	STREME-3	AAEL005788	1397	1406	-	18.069	1.9e-06	0.0368	AGAAGAAGAA
3-AGAAGAAGAA	STREME-3	AAEL005788	1400	1409	-	18.069	1.9e-06	0.0368	AGAAGAAGAA
3-AGAAGAAGAA	STREME-3	AAEL022932	1471	1480	+	18.069	1.9e-06	0.0368	AGAAGAAGAA
3-AGAAGAAGAA	STREME-3	AAEL009763	1508	1517	+	18.069	1.9e-06	0.0368	AGAAGAAGAA
3-AGAAGAAGAA	STREME-3	AAEL003298	1547	1556	-	18.069	1.9e-06	0.0368	AGAAGAAGAA
3-AGAAGAAGAA	STREME-3	AAEL024004	1577	1586	+	18.069	1.9e-06	0.0368	AGAAGAAGAA
3-AGAAGAAGAA	STREME-3	AAEL022676	1603	1612	+	18.069	1.9e-06	0.0368	AGAAGAAGAA
3-AGAAGAAGAA	STREME-3	AAEL022676	1606	1615	+	18.069	1.9e-06	0.0368	AGAAGAAGAA
3-AGAAGAAGAA	STREME-3	Or117	1736	1745	+	18.069	1.9e-06	0.0368	AGAAGAAGAA
3-AGAAGAAGAA	STREME-3	Or117	1739	1748	+	18.069	1.9e-06	0.0368	AGAAGAAGAA
3-AGAAGAAGAA	STREME-3	Or117	1742	1751	+	18.069	1.9e-06	0.0368	AGAAGAAGAA
3-AGAAGAAGAA	STREME-3	AAEL019615	1753	1762	+	18.069	1.9e-06	0.0368	AGAAGAAGAA
3-AGAAGAAGAA	STREME-3	Or44	1765	1774	+	18.069	1.9e-06	0.0368	AGAAGAAGAA
3-AGAAGAAGAA	STREME-3	AAEL006720	1860	1869	+	18.069	1.9e-06	0.0368	AGAAGAAGAA
3-AGAAGAAGAA	STREME-3	AAEL006720	1863	1872	+	18.069	1.9e-06	0.0368	AGAAGAAGAA
3-AGAAGAAGAA	STREME-3	AAEL006720	1866	1875	+	18.069	1.9e-06	0.0368	AGAAGAAGAA
3-AGAAGAAGAA	STREME-3	AAEL006720	1869	1878	+	18.069	1.9e-06	0.0368	AGAAGAAGAA
3-AGAAGAAGAA	STREME-3	AAEL007739	1991	2000	+	18.069	1.9e-06	0.0368	AGAAGAAGAA
3-AGAAGAAGAA	STREME-3	AAEL016992	239	248	+	15.1264	3.05e-06	0.0523	AGAAGAAGAG
3-AGAAGAAGAA	STREME-3	AAEL011756	529	538	-	15.1264	3.05e-06	0.0523	AGAAGAAGAG
3-AGAAGAAGAA	STREME-3	AAEL010680	628	637	+	15.1264	3.05e-06	0.0523	AGAAGAAGAG
3-AGAAGAAGAA	STREME-3	AAEL025314	915	924	+	15.1264	3.05e-06	0.0523	AGAAGAAGAG
3-AGAAGAAGAA	STREME-3	Or28	1206	1215	+	15.1264	3.05e-06	0.0523	AGAAGAAGAG
3-AGAAGAAGAA	STREME-3	AAEL001981	1260	1269	-	15.1264	3.05e-06	0.0523	AGAAGAAGAG
3-AGAAGAAGAA	STREME-3	AAEL000484	1283	1292	+	15.1264	3.05e-06	0.0523	AGAAGAAGAG
3-AGAAGAAGAA	STREME-3	AAEL010863	1402	1411	-	15.1264	3.05e-06	0.0523	AGAAGAAGAG
3-AGAAGAAGAA	STREME-3	AAEL007147	1517	1526	+	15.1264	3.05e-06	0.0523	AGAAGAAGAG
3-AGAAGAAGAA	STREME-3	AAEL009091	1975	1984	+	15.1264	3.05e-06	0.0523	AGAAGAAGAG
3-AGAAGAAGAA	STREME-3	AAEL012103	57	66	-	14.908	4.21e-06	0.066	AGGAGAAGAA
3-AGAAGAAGAA	STREME-3	Or70	500	509	-	14.908	4.21e-06	0.066	AGGAGAAGAA
3-AGAAGAAGAA	STREME-3	AAEL002723	804	813	-	14.908	4.21e-06	0.066	AGGAGAAGAA
3-AGAAGAAGAA	STREME-3	AAEL013623	1020	1029	+	14.908	4.21e-06	0.066	AGGAGAAGAA
3-AGAAGAAGAA	STREME-3	AAEL000842	1068	1077	+	14.908	4.21e-06	0.066	AGGAGAAGAA
3-AGAAGAAGAA	STREME-3	Or33	1269	1278	-	14.908	4.21e-06	0.066	AGGAGAAGAA
3-AGAAGAAGAA	STREME-3	Or28	1403	1412	+	14.908	4.21e-06	0.066	AGGAGAAGAA
3-AGAAGAAGAA	STREME-3	AAEL003060	1679	1688	+	14.908	4.21e-06	0.066	AGGAGAAGAA
3-AGAAGAAGAA	STREME-3	AAEL020346	143	152	+	14.5862	5.36e-06	0.079	AGAAGAAGCA
3-AGAAGAAGAA	STREME-3	AAEL020082	857	866	-	14.5862	5.36e-06	0.079	AGAAGAAGCA
3-AGAAGAAGAA	STREME-3	AAEL020040	1212	1221	+	14.5862	5.36e-06	0.079	AGAAGAAGCA
3-AGAAGAAGAA	STREME-3	AAEL009960	1217	1226	-	14.5862	5.36e-06	0.079	AGAAGAAGCA
3-AGAAGAAGAA	STREME-3	AAEL022037	1332	1341	+	14.5862	5.36e-06	0.079	AGAAGAAGCA
3-AGAAGAAGAA	STREME-3	AAEL019681	1875	1884	-	14.5862	5.36e-06	0.079	AGAAGAAGCA
3-AGAAGAAGAA	STREME-3	AAEL009479	186	195	+	14.2069	6.52e-06	0.0897	AGACGAAGAA
3-AGAAGAAGAA	STREME-3	AAEL027412	593	602	+	14.2069	6.52e-06	0.0897	AGACGAAGAA
3-AGAAGAAGAA	STREME-3	AAEL021745	802	811	-	14.2069	6.52e-06	0.0897	AGACGAAGAA
3-AGAAGAAGAA	STREME-3	AAEL006328	1255	1264	-	14.2069	6.52e-06	0.0897	AGACGAAGAA
3-AGAAGAAGAA	STREME-3	AAEL021745	1546	1555	+	14.2069	6.52e-06	0.0897	AGACGAAGAA
3-AGAAGAAGAA	STREME-3	AAEL002602	1846	1855	+	14.2069	6.52e-06	0.0897	AGACGAAGAA
3-AGAAGAAGAA	STREME-3	AAEL027987	1945	1954	-	14.2069	6.52e-06	0.0897	AGACGAAGAA
3-AGAAGAAGAA	STREME-3	AAEL009045	148	157	-	14.1839	8.41e-06	0.107	AGAAGTAGAA
3-AGAAGAAGAA	STREME-3	AAEL008125	664	673	-	14.1839	8.41e-06	0.107	AGAAGTAGAA
3-AGAAGAAGAA	STREME-3	AAEL025080	749	758	-	14.1839	8.41e-06	0.107	AGAAGTAGAA
3-AGAAGAAGAA	STREME-3	AAEL011454	828	837	+	14.1839	8.41e-06	0.107	AGAAGTAGAA
3-AGAAGAAGAA	STREME-3	AAEL019649	1163	1172	+	14.1839	8.41e-06	0.107	AGAAGTAGAA
3-AGAAGAAGAA	STREME-3	AAEL012430	1637	1646	-	14.1839	8.41e-06	0.107	AGAAGTAGAA
3-AGAAGAAGAA	STREME-3	Or79	1651	1660	-	14.1839	8.41e-06	0.107	AGAAGTAGAA
3-AGAAGAAGAA	STREME-3	AAEL023980	1736	1745	-	14.1839	8.41e-06	0.107	AGAAGTAGAA
3-AGAAGAAGAA	STREME-3	AAEL026940	1919	1928	-	14.1839	8.41e-06	0.107	AGAAGTAGAA
3-AGAAGAAGAA	STREME-3	AAEL001219	94	103	+	13.8736	1.03e-05	0.126	AGAAGAAGTA
3-AGAAGAAGAA	STREME-3	Or79	382	391	-	13.8736	1.03e-05	0.126	AGAAGAAGTA
3-AGAAGAAGAA	STREME-3	AAEL011454	825	834	+	13.8736	1.03e-05	0.126	AGAAGAAGTA
3-AGAAGAAGAA	STREME-3	AAEL019649	1160	1169	+	13.8736	1.03e-05	0.126	AGAAGAAGTA
3-AGAAGAAGAA	STREME-3	AAEL021683	1357	1366	-	13.8736	1.03e-05	0.126	AGAAGAAGTA
3-AGAAGAAGAA	STREME-3	AAEL013856	14	23	+	13.7011	1.15e-05	0.132	AGCAGAAGAA
3-AGAAGAAGAA	STREME-3	AAEL020853	471	480	+	13.7011	1.15e-05	0.132	AGCAGAAGAA
3-AGAAGAAGAA	STREME-3	AAEL001022	736	745	+	13.7011	1.15e-05	0.132	AGCAGAAGAA
3-AGAAGAAGAA	STREME-3	AAEL014516	1455	1464	-	13.7011	1.15e-05	0.132	AGCAGAAGAA
3-AGAAGAAGAA	STREME-3	AAEL024964	1593	1602	-	13.7011	1.15e-05	0.132	AGCAGAAGAA
3-AGAAGAAGAA	STREME-3	AAEL023066	283	292	-	13.5287	1.26e-05	0.132	AGAGGAAGAA
3-AGAAGAAGAA	STREME-3	AAEL020753	334	343	+	13.5287	1.26e-05	0.132	AGAGGAAGAA
3-AGAAGAAGAA	STREME-3	AAEL021594	330	339	-	13.5287	1.26e-05	0.132	AGAGGAAGAA
3-AGAAGAAGAA	STREME-3	AAEL012575	396	405	-	13.5287	1.26e-05	0.132	AGAGGAAGAA
3-AGAAGAAGAA	STREME-3	AAEL021594	671	680	-	13.5287	1.26e-05	0.132	AGAGGAAGAA
3-AGAAGAAGAA	STREME-3	AAEL023066	672	681	-	13.5287	1.26e-05	0.132	AGAGGAAGAA
3-AGAAGAAGAA	STREME-3	AAEL022371	889	898	+	13.5287	1.26e-05	0.132	AGAGGAAGAA
3-AGAAGAAGAA	STREME-3	AAEL021594	1061	1070	-	13.5287	1.26e-05	0.132	AGAGGAAGAA
3-AGAAGAAGAA	STREME-3	AAEL023066	1062	1071	-	13.5287	1.26e-05	0.132	AGAGGAAGAA
3-AGAAGAAGAA	STREME-3	AAEL021594	1451	1460	-	13.5287	1.26e-05	0.132	AGAGGAAGAA
3-AGAAGAAGAA	STREME-3	AAEL023066	1452	1461	-	13.5287	1.26e-05	0.132	AGAGGAAGAA
3-AGAAGAAGAA	STREME-3	AAEL024330	1490	1499	-	13.5287	1.26e-05	0.132	AGAGGAAGAA
3-AGAAGAAGAA	STREME-3	AAEL021594	1841	1850	-	13.5287	1.26e-05	0.132	AGAGGAAGAA
3-AGAAGAAGAA	STREME-3	AAEL023066	1842	1851	-	13.5287	1.26e-05	0.132	AGAGGAAGAA
3-AGAAGAAGAA	STREME-3	AAEL026177	1976	1985	+	13.5287	1.26e-05	0.132	AGAGGAAGAA
3-AGAAGAAGAA	STREME-3	Or15	9	18	+	13.4828	1.57e-05	0.142	AGAAGCAGAA
3-AGAAGAAGAA	STREME-3	AAEL003066	115	124	-	13.4828	1.57e-05	0.142	AGAAGAAGAT
3-AGAAGAAGAA	STREME-3	AAEL006058	225	234	+	13.4828	1.57e-05	0.142	AGAAGAAGAT
3-AGAAGAAGAA	STREME-3	Or69	451	460	+	13.4828	1.57e-05	0.142	AGAAGCAGAA
3-AGAAGAAGAA	STREME-3	AAEL027166	655	664	-	13.4828	1.57e-05	0.142	AGAAGAAGAT
3-AGAAGAAGAA	STREME-3	AAEL002655	777	786	-	13.4828	1.57e-05	0.142	AGAAGAAGAT
3-AGAAGAAGAA	STREME-3	AAEL005109	803	812	-	13.4828	1.57e-05	0.142	AGAAGAAGAT
3-AGAAGAAGAA	STREME-3	Or71	965	974	-	13.4828	1.57e-05	0.142	AGAAGAAGAT
3-AGAAGAAGAA	STREME-3	AAEL008746	995	1004	+	13.4828	1.57e-05	0.142	AGAAGAAGAT
3-AGAAGAAGAA	STREME-3	AAEL002267	1022	1031	+	13.4828	1.57e-05	0.142	AGAAGAAGAT
3-AGAAGAAGAA	STREME-3	Ir75b	1117	1126	-	13.4828	1.57e-05	0.142	AGAAGAAGAT
3-AGAAGAAGAA	STREME-3	Or28	1227	1236	-	13.4828	1.57e-05	0.142	AGAAGAAGAT
3-AGAAGAAGAA	STREME-3	AAEL001981	1239	1248	-	13.4828	1.57e-05	0.142	AGAAGCAGAA
3-AGAAGAAGAA	STREME-3	AAEL010390	1260	1269	+	13.4828	1.57e-05	0.142	AGAAGCAGAA
3-AGAAGAAGAA	STREME-3	AAEL005788	1394	1403	-	13.4828	1.57e-05	0.142	AGAAGAAGAT
3-AGAAGAAGAA	STREME-3	AAEL008012	1563	1572	+	13.4828	1.57e-05	0.142	AGAAGCAGAA
3-AGAAGAAGAA	STREME-3	AAEL024004	1580	1589	+	13.4828	1.57e-05	0.142	AGAAGAAGAT
3-AGAAGAAGAA	STREME-3	AAEL000705	1676	1685	-	13.4828	1.57e-05	0.142	AGAAGAAGAT
3-AGAAGAAGAA	STREME-3	AAEL021333	1771	1780	-	13.4828	1.57e-05	0.142	AGAAGCAGAA
3-AGAAGAAGAA	STREME-3	AAEL026177	1857	1866	+	13.4828	1.57e-05	0.142	AGAAGCAGAA
3-AGAAGAAGAA	STREME-3	AAEL026837	1904	1913	+	13.4828	1.57e-05	0.142	AGAAGAAGAT
3-AGAAGAAGAA	STREME-3	AAEL001680	1937	1946	+	13.4828	1.57e-05	0.142	AGAAGCAGAA
3-AGAAGAAGAA	STREME-3	AAEL024741	376	385	-	13.4138	1.88e-05	0.164	AGAATAAGAA
3-AGAAGAAGAA	STREME-3	Or110	395	404	-	13.4138	1.88e-05	0.164	AGAATAAGAA
3-AGAAGAAGAA	STREME-3	AAEL025613	433	442	-	13.4138	1.88e-05	0.164	AGAATAAGAA
3-AGAAGAAGAA	STREME-3	Or40	1208	1217	+	13.4138	1.88e-05	0.164	AGAATAAGAA
3-AGAAGAAGAA	STREME-3	AAEL020149	1521	1530	-	13.4138	1.88e-05	0.164	AGAATAAGAA
3-AGAAGAAGAA	STREME-3	Ir41a	1551	1560	+	13.4138	1.88e-05	0.164	AGAATAAGAA
3-AGAAGAAGAA	STREME-3	AAEL024256	25	34	-	13.2414	1.99e-05	0.17	AGAAGACGAA
3-AGAAGAAGAA	STREME-3	AAEL026649	186	195	+	13.2414	1.99e-05	0.17	AGAAGACGAA
3-AGAAGAAGAA	STREME-3	AAEL006348	572	581	+	13.2414	1.99e-05	0.17	AGAAGACGAA
3-AGAAGAAGAA	STREME-3	AAEL006639	623	632	+	13.2414	1.99e-05	0.17	AGAAGACGAA
3-AGAAGAAGAA	STREME-3	AAEL008798	62	71	+	13.0805	2.11e-05	0.173	AGAAGAGGAA
3-AGAAGAAGAA	STREME-3	Or10	728	737	+	13.0805	2.11e-05	0.173	AGAAGAGGAA
3-AGAAGAAGAA	STREME-3	AAEL002310	1104	1113	+	13.0805	2.11e-05	0.173	AGAAGAGGAA
3-AGAAGAAGAA	STREME-3	AAEL025705	1095	1104	-	13.0805	2.11e-05	0.173	AGAAGAGGAA
3-AGAAGAAGAA	STREME-3	AAEL010863	1399	1408	-	13.0805	2.11e-05	0.173	AGAAGAGGAA
3-AGAAGAAGAA	STREME-3	AAEL024330	1493	1502	-	13.0805	2.11e-05	0.173	AGAAGAGGAA
3-AGAAGAAGAA	STREME-3	AAEL026177	1973	1982	+	13.0805	2.11e-05	0.173	AGAAGAGGAA
3-AGAAGAAGAA	STREME-3	AAEL020753	337	346	+	12.7471	2.23e-05	0.176	GGAAGAAGAA
3-AGAAGAAGAA	STREME-3	AAEL026309	797	806	+	12.7471	2.23e-05	0.176	GGAAGAAGAA
3-AGAAGAAGAA	STREME-3	AAEL020753	972	981	-	12.7471	2.23e-05	0.176	GGAAGAAGAA
3-AGAAGAAGAA	STREME-3	AAEL022932	1661	1670	+	12.7471	2.23e-05	0.176	GGAAGAAGAA
3-AGAAGAAGAA	STREME-3	Or44	1762	1771	+	12.7471	2.23e-05	0.176	GGAAGAAGAA
3-AGAAGAAGAA	STREME-3	Or40	1802	1811	-	12.7471	2.23e-05	0.176	GGAAGAAGAA
3-AGAAGAAGAA	STREME-3	AAEL013649	221	230	+	12.7011	2.42e-05	0.186	AGTAGAAGAA
3-AGAAGAAGAA	STREME-3	AAEL011454	831	840	+	12.7011	2.42e-05	0.186	AGTAGAAGAA
3-AGAAGAAGAA	STREME-3	AAEL015335	1134	1143	-	12.7011	2.42e-05	0.186	AGTAGAAGAA
3-AGAAGAAGAA	STREME-3	AAEL026837	1846	1855	-	12.7011	2.42e-05	0.186	AGTAGAAGAA
3-AGAAGAAGAA	STREME-3	AAEL003066	1944	1953	+	12.7011	2.42e-05	0.186	AGTAGAAGAA
3-AGAAGAAGAA	STREME-3	AAEL020524	82	91	-	12.2529	2.53e-05	0.191	AGAAGGAGAA
3-AGAAGAAGAA	STREME-3	Or28	1400	1409	+	12.2529	2.53e-05	0.191	AGAAGGAGAA
3-AGAAGAAGAA	STREME-3	Or86	1438	1447	-	12.2529	2.53e-05	0.191	AGAAGGAGAA
3-AGAAGAAGAA	STREME-3	AAEL027940	1936	1945	+	12.2529	2.53e-05	0.191	AGAAGGAGAA
3-AGAAGAAGAA	STREME-3	AAEL024780	225	234	+	11.6897	2.72e-05	0.202	AGAAGAAGGA
3-AGAAGAAGAA	STREME-3	AAEL022676	1609	1618	+	11.6897	2.72e-05	0.202	AGAAGAAGGA
3-AGAAGAAGAA	STREME-3	AAEL027940	1933	1942	+	11.6897	2.72e-05	0.202	AGAAGAAGGA
3-AGAAGAAGAA	STREME-3	AAEL020524	1404	1413	-	11.6437	2.79e-05	0.204	AGAAGAAGCG
3-AGAAGAAGAA	STREME-3	AAEL021333	1720	1729	+	11.6437	2.79e-05	0.204	AGAAGAAGCG
3-AGAAGAAGAA	STREME-3	AAEL026837	1843	1852	-	11.6437	2.79e-05	0.204	AGAAGAAGCG
3-AGAAGAAGAA	STREME-3	AAEL004091	1160	1169	-	11.4253	2.86e-05	0.208	AGGAGAAGCA
3-AGAAGAAGAA	STREME-3	AAEL016992	236	245	+	11.3563	3.17e-05	0.227	ATAAGAAGAA
3-AGAAGAAGAA	STREME-3	AAEL022553	603	612	+	11.3563	3.17e-05	0.227	ATAAGAAGAA
3-AGAAGAAGAA	STREME-3	AAEL010500	1258	1267	+	11.3563	3.17e-05	0.227	ATAAGAAGAA
3-AGAAGAAGAA	STREME-3	AAEL020500	1558	1567	-	11.3563	3.17e-05	0.227	ATAAGAAGAA
3-AGAAGAAGAA	STREME-3	AAEL020300	1211	1220	+	11.2414	3.35e-05	0.239	AGAAGTAGAG
3-AGAAGAAGAA	STREME-3	AAEL001703	1010	1019	+	11.023	3.54e-05	0.25	AGGAGTAGAA
3-AGAAGAAGAA	STREME-3	AAEL004798	1474	1483	-	11.023	3.54e-05	0.25	AGGAGTAGAA
3-AGAAGAAGAA	STREME-3	AAEL005073	307	316	-	10.9885	3.73e-05	0.26	AGATGAAGAA
3-AGAAGAAGAA	STREME-3	AAEL010863	588	597	-	10.9885	3.73e-05	0.26	AGATGAAGAA
3-AGAAGAAGAA	STREME-3	AAEL028136	26	35	+	10.931	3.85e-05	0.26	AGAAGAAGTG
3-AGAAGAAGAA	STREME-3	AAEL020524	1045	1054	+	10.931	3.85e-05	0.26	AGAAGAAGTG
3-AGAAGAAGAA	STREME-3	AAEL012778	1253	1262	+	10.931	3.85e-05	0.26	AGAAGAAGTG
3-AGAAGAAGAA	STREME-3	AAEL013466	1498	1507	+	10.931	3.85e-05	0.26	AGAAGAAGTG
3-AGAAGAAGAA	STREME-3	AAEL020524	1727	1736	-	10.931	3.85e-05	0.26	AGAAGAAGTG
3-AGAAGAAGAA	STREME-3	AAEL006720	1872	1881	+	10.931	3.85e-05	0.26	AGAAGAAGTG
3-AGAAGAAGAA	STREME-3	AAEL026895	1922	1931	-	10.931	3.85e-05	0.26	AGAAGAAGTG
3-AGAAGAAGAA	STREME-3	AAEL000515	64	73	+	10.908	3.96e-05	0.265	AGAAGAAGAC
3-AGAAGAAGAA	STREME-3	AAEL022881	363	372	+	10.908	3.96e-05	0.265	AGAAGAAGAC
3-AGAAGAAGAA	STREME-3	AAEL026177	87	96	+	10.7241	4.1e-05	0.272	AGACGAAGCA
3-AGAAGAAGAA	STREME-3	AAEL006348	575	584	+	10.7241	4.1e-05	0.272	AGACGAAGCA
3-AGAAGAAGAA	STREME-3	AAEL000351	206	215	-	10.5402	4.47e-05	0.293	AGAAGCAGAG
3-AGAAGAAGAA	STREME-3	AAEL003165	1691	1700	+	10.5402	4.47e-05	0.293	AGAAGCAGAG
3-AGAAGAAGAA	STREME-3	AAEL009077	1828	1837	-	10.5402	4.47e-05	0.293	AGAAGCAGAG
3-AGAAGAAGAA	STREME-3	Or87	733	742	+	10.4713	4.66e-05	0.3	AGAATAAGAG
3-AGAAGAAGAA	STREME-3	AAEL006902	749	758	+	10.4713	4.66e-05	0.3	AGAATAAGAG
3-AGAAGAAGAA	STREME-3	Or114	859	868	-	10.4713	4.66e-05	0.3	AGAATAAGAG
3-AGAAGAAGAA	STREME-3	AAEL018709	941	950	-	10.4713	4.66e-05	0.3	AGAATAAGAG
3-AGAAGAAGAA	STREME-3	AAEL011957	1742	1751	-	10.3218	5.03e-05	0.323	AGGAGAAGAT
3-AGAAGAAGAA	STREME-3	AAEL012206	185	194	+	10.2989	5.11e-05	0.323	AGAAGACGAG
3-AGAAGAAGAA	STREME-3	AAEL008798	530	539	-	10.2989	5.11e-05	0.323	AGAAGACGAG
3-AGAAGAAGAA	STREME-3	AAEL002723	1515	1524	+	10.2989	5.11e-05	0.323	AGAAGACGAG
3-AGAAGAAGAA	STREME-3	AAEL011499	637	646	-	10.2529	5.29e-05	0.332	AGGATAAGAA
3-AGAAGAAGAA	STREME-3	AAEL008125	1915	1924	-	10.2529	5.29e-05	0.332	AGGATAAGAA
3-AGAAGAAGAA	STREME-3	Or40	1820	1829	+	10.2184	5.37e-05	0.334	AGCAGAAGCA
3-AGAAGAAGAA	STREME-3	AAEL026177	1860	1869	+	10.2184	5.37e-05	0.334	AGCAGAAGCA
3-AGAAGAAGAA	STREME-3	AAEL016992	242	251	+	10.1379	5.44e-05	0.337	AGAAGAGGAG
3-AGAAGAAGAA	STREME-3	AAEL025705	1092	1101	-	10.046	5.58e-05	0.344	AGAGGAAGCA
3-AGAAGAAGAA	STREME-3	AAEL012343	1320	1329	-	10.0115	5.69e-05	0.349	AGACGAAGTA
3-AGAAGAAGAA	STREME-3	Ir157	170	179	-	10	5.88e-05	0.352	AGAAGAAGCT
3-AGAAGAAGAA	STREME-3	AAEL019999	408	417	-	10	5.88e-05	0.352	AGAAGAAGCT
3-AGAAGAAGAA	STREME-3	Or14	687	696	+	10	5.88e-05	0.352	AGAAGCAGCA
3-AGAAGAAGAA	STREME-3	AAEL020753	969	978	-	10	5.88e-05	0.352	AGAAGAAGCT
3-AGAAGAAGAA	STREME-3	AAEL019615	1254	1263	+	10	5.88e-05	0.352	AGAAGAAGCT
3-AGAAGAAGAA	STREME-3	AAEL022932	1485	1494	-	10	5.88e-05	0.352	AGAAGAAGCT
3-AGAAGAAGAA	STREME-3	AAEL009574	1015	1024	+	9.91954	6.33e-05	0.377	AGGAGAGGAA
3-AGAAGAAGAA	STREME-3	Ir158	235	244	+	9.90805	6.64e-05	0.388	AGAAGAATAA
3-AGAAGAAGAA	STREME-3	AAEL024337	655	664	+	9.90805	6.64e-05	0.388	AGAAGAATAA
3-AGAAGAAGAA	STREME-3	AAEL024010	835	844	+	9.90805	6.64e-05	0.388	AGAAGAATAA
3-AGAAGAAGAA	STREME-3	AAEL028215	1272	1281	-	9.90805	6.64e-05	0.388	AGAAGAATAA
3-AGAAGAAGAA	STREME-3	AAEL014516	1429	1438	-	9.90805	6.64e-05	0.388	AGAAGAATAA
3-AGAAGAAGAA	STREME-3	AAEL021815	415	424	+	9.83908	6.71e-05	0.388	AGCCGAAGAA
3-AGAAGAAGAA	STREME-3	AAEL004003	611	620	+	9.83908	6.71e-05	0.388	AGCCGAAGAA
3-AGAAGAAGAA	STREME-3	AAEL001680	1752	1761	+	9.83908	6.71e-05	0.388	AGCCGAAGAA
3-AGAAGAAGAA	STREME-3	Or101	1391	1400	-	9.81609	6.82e-05	0.393	AGCAGTAGAA
3-AGAAGAAGAA	STREME-3	AAEL007147	1960	1969	+	9.8046	6.89e-05	0.395	GGAAGAAGAG
3-AGAAGAAGAA	STREME-3	AAEL026177	1970	1979	+	9.75862	7.08e-05	0.404	AGTAGAAGAG
3-AGAAGAAGAA	STREME-3	AAEL009960	481	490	+	9.64368	7.2e-05	0.409	AGAGGTAGAA
3-AGAAGAAGAA	STREME-3	AAEL022967	1720	1729	+	9.62069	7.38e-05	0.418	AGACGAAGAT
3-AGAAGAAGAA	STREME-3	AAEL004226	197	206	+	9.5977	7.64e-05	0.419	AGAAGTAGAT
3-AGAAGAAGAA	STREME-3	AAEL023409	602	611	-	9.5977	7.64e-05	0.419	AGAAGTAGAT
3-AGAAGAAGAA	STREME-3	AAEL003176	1081	1090	-	9.5977	7.64e-05	0.419	AGAAGTAGAT
3-AGAAGAAGAA	STREME-3	AAEL028136	1362	1371	-	9.5977	7.64e-05	0.419	AGAAGTAGAT
3-AGAAGAAGAA	STREME-3	AAEL026309	1421	1430	+	9.5977	7.64e-05	0.419	AGAAGAGGCA
3-AGAAGAAGAA	STREME-3	AAEL002723	1749	1758	+	9.5977	7.64e-05	0.419	AGAAGAGGCA
3-AGAAGAAGAA	STREME-3	AAEL011510	637	646	+	9.58621	7.71e-05	0.419	GGGAGAAGAA
3-AGAAGAAGAA	STREME-3	AAEL021333	1252	1261	-	9.58621	7.71e-05	0.419	GGGAGAAGAA
3-AGAAGAAGAA	STREME-3	AAEL005788	1403	1412	-	9.58621	7.71e-05	0.419	GGGAGAAGAA
3-AGAAGAAGAA	STREME-3	AAEL022371	1508	1517	-	9.58621	7.71e-05	0.419	GGGAGAAGAA
3-AGAAGAAGAA	STREME-3	AAEL010946	1952	1961	-	9.58621	7.71e-05	0.419	GGGAGAAGAA
3-AGAAGAAGAA	STREME-3	Ir75h	212	221	+	9.52874	8.21e-05	0.434	AGAATTAGAA
3-AGAAGAAGAA	STREME-3	Ir41o	254	263	-	9.52874	8.21e-05	0.434	AGAATTAGAA
3-AGAAGAAGAA	STREME-3	AAEL006348	374	383	+	9.52874	8.21e-05	0.434	AGAATTAGAA
3-AGAAGAAGAA	STREME-3	AAEL019478	614	623	-	9.52874	8.21e-05	0.434	AGAATTAGAA
3-AGAAGAAGAA	STREME-3	AAEL008384	1153	1162	-	9.52874	8.21e-05	0.434	AGAATTAGAA
3-AGAAGAAGAA	STREME-3	AAEL027406	1278	1287	+	9.52874	8.21e-05	0.434	AGAATTAGAA
3-AGAAGAAGAA	STREME-3	AAEL026812	1303	1312	-	9.52874	8.21e-05	0.434	AGAATTAGAA
3-AGAAGAAGAA	STREME-3	AAEL003056	1736	1745	-	9.52874	8.21e-05	0.434	AGAATTAGAA
3-AGAAGAAGAA	STREME-3	AAEL020753	595	604	+	9.37931	8.4e-05	0.438	AGACGACGAA
3-AGAAGAAGAA	STREME-3	Ir75c	1043	1052	+	9.37931	8.4e-05	0.438	AGACGACGAA
3-AGAAGAAGAA	STREME-3	AAEL026837	1319	1328	-	9.37931	8.4e-05	0.438	AGACGACGAA
3-AGAAGAAGAA	STREME-3	AAEL012832	459	468	-	9.35632	8.52e-05	0.438	AGAAGTCGAA
3-AGAAGAAGAA	STREME-3	Or16	818	827	+	9.35632	8.52e-05	0.438	AGAAGTCGAA
3-AGAAGAAGAA	STREME-3	AAEL020271	1748	1757	-	9.35632	8.52e-05	0.438	AGAAGTCGAA
3-AGAAGAAGAA	STREME-3	AAEL013323	1868	1877	+	9.35632	8.52e-05	0.438	AGAAGTCGAA
3-AGAAGAAGAA	STREME-3	Or79	360	369	-	9.33333	8.63e-05	0.438	AGAGGAAGTA
3-AGAAGAAGAA	STREME-3	Or79	558	567	-	9.33333	8.63e-05	0.438	AGAGGAAGTA
3-AGAAGAAGAA	STREME-3	Or79	580	589	-	9.33333	8.63e-05	0.438	AGAGGAAGTA
3-AGAAGAAGAA	STREME-3	AAEL014731	311	320	+	9.31034	8.7e-05	0.438	AGAAGGAGAG
3-AGAAGAAGAA	STREME-3	Or123	381	390	-	9.31034	8.7e-05	0.438	AGAAGGAGAG
3-AGAAGAAGAA	STREME-3	AAEL009574	1012	1021	+	9.31034	8.7e-05	0.438	AGAAGGAGAG
3-AGAAGAAGAA	STREME-3	Or79	206	215	-	9.28736	9.01e-05	0.438	AGAAGAAGTT
3-AGAAGAAGAA	STREME-3	AAEL009479	288	297	+	9.28736	9.01e-05	0.438	AGAAGAAGTT
3-AGAAGAAGAA	STREME-3	AAEL009448	401	410	+	9.28736	9.01e-05	0.438	AGAAGAAGTT
3-AGAAGAAGAA	STREME-3	AAEL011770	514	523	+	9.28736	9.01e-05	0.438	AGAAGAAGTT
3-AGAAGAAGAA	STREME-3	AAEL013775	853	862	+	9.28736	9.01e-05	0.438	AGAAGAAGTT
3-AGAAGAAGAA	STREME-3	Or85	905	914	-	9.28736	9.01e-05	0.438	AGAAGAAGTT
3-AGAAGAAGAA	STREME-3	AAEL019649	969	978	-	9.28736	9.01e-05	0.438	AGAAGAAGTT
3-AGAAGAAGAA	STREME-3	AAEL026344	1219	1228	+	9.28736	9.01e-05	0.438	AGAAGCAGTA
3-AGAAGAAGAA	STREME-3	Ir41n	1264	1273	+	9.28736	9.01e-05	0.438	AGAAGAAGTT
3-AGAAGAAGAA	STREME-3	AAEL009125	1704	1713	+	9.28736	9.01e-05	0.438	AGAAGCAGTA
3-AGAAGAAGAA	STREME-3	AAEL024345	1939	1948	+	9.28736	9.01e-05	0.438	AGAAGAAGTT
3-AGAAGAAGAA	STREME-3	AAEL024997	863	872	-	9.26437	9.08e-05	0.439	GGAAGAAGCA
3-AGAAGAAGAA	STREME-3	Ir7q	1013	1022	+	9.26437	9.08e-05	0.439	GGAAGAAGCA
3-AGAAGAAGAA	STREME-3	Or29	347	356	+	9.21839	9.57e-05	0.452	AGTAGAAGCA
3-AGAAGAAGAA	STREME-3	AAEL023874	401	410	-	9.21839	9.57e-05	0.452	AGAATAAGTA
3-AGAAGAAGAA	STREME-3	AAEL026609	881	890	+	9.21839	9.57e-05	0.452	AGAATAAGTA
3-AGAAGAAGAA	STREME-3	Or41	938	947	+	9.21839	9.57e-05	0.452	AGTAGAAGCA
3-AGAAGAAGAA	STREME-3	Or33	1441	1450	-	9.21839	9.57e-05	0.452	AGAATAAGTA
3-AGAAGAAGAA	STREME-3	Or16	1558	1567	-	9.21839	9.57e-05	0.452	AGAATAAGTA
3-AGAAGAAGAA	STREME-3	AAEL009091	1837	1846	+	9.21839	9.57e-05	0.452	AGTAGAAGCA
3-AGAAGAAGAA	STREME-3	AAEL012206	1823	1832	+	9.1954	9.69e-05	0.456	AGAAGTGGAA
3-AGAAGAAGAA	STREME-3	AAEL008798	1326	1335	+	9.16092	9.76e-05	0.458	AGCGGAAGAA
3-AGAAGAAGAA	STREME-3	AAEL025705	959	968	+	9.11494	9.95e-05	0.461	AGCAGAAGAT
3-AGAAGAAGAA	STREME-3	AAEL010585	1354	1363	-	9.11494	9.95e-05	0.461	AGCAGAAGAT
3-AGAAGAAGAA	STREME-3	AAEL009448	1669	1678	-	9.11494	9.95e-05	0.461	AGCAGAAGAT
3-AGAAGAAGAA	STREME-3	AAEL021333	1759	1768	-	9.11494	9.95e-05	0.461	AGCAGCAGAA
# FIMO (Find Individual Motif Occurrences): Version 5.5.7 compiled on Aug 29 2024 at 17:50:14
# The format of this file is described at https://meme-suite.org/meme/doc/fimo-output-format.html#tsv_results.
# fimo --verbosity 1 --oc fimo_out_1 --bgfile ./background --motif 3-AGAAGAAGAA streme_out/streme.xml Orco_DN_upstream.fasta
