## Supplementary XSTREME Motif Analysis for "The co-receptors *Orco* and *Ir8a* are required for coordinated expression of chemosensory genes in the antennae of the yellow fever mosquito, *Aedes aegypti*": fimo.tsv

motif_id	motif_alt_id	sequence_name	start	stop	strand	score	p-value	q-value	matched_sequence
2-ATAACTGTGGAAGT	STREME-2	AAEL027881	27	40	-	24.7727	6.56e-09	0.000386	ATAACTGTGGAAGT
2-ATAACTGTGGAAGT	STREME-2	Or97	35	48	-	24.7727	6.56e-09	0.000386	ATAACTGTGGAAGT
2-ATAACTGTGGAAGT	STREME-2	AAEL000502	50	63	-	24.7727	6.56e-09	0.000386	ATAACTGTGGAAGT
2-ATAACTGTGGAAGT	STREME-2	AAEL005182	141	154	+	24.7727	6.56e-09	0.000386	ATAACTGTGGAAGT
2-ATAACTGTGGAAGT	STREME-2	AAEL024780	142	155	+	24.7727	6.56e-09	0.000386	ATAACTGTGGAAGT
2-ATAACTGTGGAAGT	STREME-2	AAEL006902	234	247	+	24.7727	6.56e-09	0.000386	ATAACTGTGGAAGT
2-ATAACTGTGGAAGT	STREME-2	AAEL003382	501	514	+	24.7727	6.56e-09	0.000386	ATAACTGTGGAAGT
2-ATAACTGTGGAAGT	STREME-2	AAEL025705	607	620	+	24.7727	6.56e-09	0.000386	ATAACTGTGGAAGT
2-ATAACTGTGGAAGT	STREME-2	AAEL011454	751	764	+	24.7727	6.56e-09	0.000386	ATAACTGTGGAAGT
2-ATAACTGTGGAAGT	STREME-2	AAEL024010	766	779	+	24.7727	6.56e-09	0.000386	ATAACTGTGGAAGT
2-ATAACTGTGGAAGT	STREME-2	AAEL013775	772	785	+	24.7727	6.56e-09	0.000386	ATAACTGTGGAAGT
2-ATAACTGTGGAAGT	STREME-2	AAEL002267	948	961	+	24.7727	6.56e-09	0.000386	ATAACTGTGGAAGT
2-ATAACTGTGGAAGT	STREME-2	AAEL024591	952	965	-	24.7727	6.56e-09	0.000386	ATAACTGTGGAAGT
2-ATAACTGTGGAAGT	STREME-2	AAEL004226	976	989	-	24.7727	6.56e-09	0.000386	ATAACTGTGGAAGT
2-ATAACTGTGGAAGT	STREME-2	Or71	1041	1054	-	24.7727	6.56e-09	0.000386	ATAACTGTGGAAGT
2-ATAACTGTGGAAGT	STREME-2	AAEL019649	1090	1103	+	24.7727	6.56e-09	0.000386	ATAACTGTGGAAGT
2-ATAACTGTGGAAGT	STREME-2	Or29	1192	1205	-	24.7727	6.56e-09	0.000386	ATAACTGTGGAAGT
2-ATAACTGTGGAAGT	STREME-2	AAEL005520	1195	1208	-	24.7727	6.56e-09	0.000386	ATAACTGTGGAAGT
2-ATAACTGTGGAAGT	STREME-2	AAEL000484	1212	1225	+	24.7727	6.56e-09	0.000386	ATAACTGTGGAAGT
2-ATAACTGTGGAAGT	STREME-2	AAEL022037	1246	1259	+	24.7727	6.56e-09	0.000386	ATAACTGTGGAAGT
2-ATAACTGTGGAAGT	STREME-2	AAEL006075	1248	1261	-	24.7727	6.56e-09	0.000386	ATAACTGTGGAAGT
2-ATAACTGTGGAAGT	STREME-2	AAEL022932	1397	1410	+	24.7727	6.56e-09	0.000386	ATAACTGTGGAAGT
2-ATAACTGTGGAAGT	STREME-2	AAEL005788	1470	1483	-	24.7727	6.56e-09	0.000386	ATAACTGTGGAAGT
2-ATAACTGTGGAAGT	STREME-2	Or86	1509	1522	-	24.7727	6.56e-09	0.000386	ATAACTGTGGAAGT
2-ATAACTGTGGAAGT	STREME-2	AAEL022676	1533	1546	+	24.7727	6.56e-09	0.000386	ATAACTGTGGAAGT
2-ATAACTGTGGAAGT	STREME-2	AAEL019999	481	494	-	22.5	1.06e-08	0.000596	ACAACTGTGGAAGT
2-ATAACTGTGGAAGT	STREME-2	AAEL013649	957	970	-	22.1477	1.71e-08	0.000898	ATTACTGTGGAAGT
2-ATAACTGTGGAAGT	STREME-2	AAEL029089	1426	1439	+	22.1477	1.71e-08	0.000898	ATTACTGTGGAAGT
2-ATAACTGTGGAAGT	STREME-2	AAEL002092	96	109	+	21.9432	2.79e-08	0.00137	ATAACTGTGAAAGT
2-ATAACTGTGGAAGT	STREME-2	AAEL010500	1186	1199	+	21.9432	2.79e-08	0.00137	ATAACTGTGAAAGT
2-ATAACTGTGGAAGT	STREME-2	Or28	1129	1142	+	21.8636	3.84e-08	0.00182	ATAACTGTCGAAGT
2-ATAACTGTGGAAGT	STREME-2	AAEL004003	493	506	+	21.7045	4.64e-08	0.00201	ATAACTGTGGAAGC
2-ATAACTGTGGAAGT	STREME-2	AAEL027166	731	744	-	21.7045	4.64e-08	0.00201	ATAACTGTGGAAGC
2-ATAACTGTGGAAGT	STREME-2	AAEL021683	1618	1631	-	21.7045	4.64e-08	0.00201	ATAACTGTGGAAGC
2-ATAACTGTGGAAGT	STREME-2	AAEL008252	1657	1670	+	21.2841	5.04e-08	0.00212	ATAACTGTGGAAGG
2-ATAACTGTGGAAGT	STREME-2	AAEL011499	1009	1022	+	21.1477	7.85e-08	0.00321	ATAACTGTAGAAGT
2-ATAACTGTGGAAGT	STREME-2	Or117	1665	1678	+	20.9886	8.51e-08	0.00338	ATAACTGTGGAAGA
2-ATAACTGTGGAAGT	STREME-2	AAEL005109	877	890	-	20.8409	9.17e-08	0.00354	ATATCTGTGGAAGT
2-ATAACTGTGGAAGT	STREME-2	AAEL009125	878	891	-	19.8068	1.34e-07	0.00506	TTAACTGTGGAAGT
2-ATAACTGTGGAAGT	STREME-2	AAEL002655	852	865	-	19.6023	1.62e-07	0.00595	ATAGCTGTGGAAGT
2-ATAACTGTGGAAGT	STREME-2	Ir7q	1404	1417	-	17.6932	5.68e-07	0.0204	ATAACTGTGGTAGG
2-ATAACTGTGGAAGT	STREME-2	AAEL019681	1633	1646	+	17.25	7.47e-07	0.0261	ATATCTGTGGAAAT
2-ATAACTGTGGAAGT	STREME-2	AAEL010863	528	541	+	17.1023	8.01e-07	0.027	ATTATTGTGGAAGT
2-ATAACTGTGGAAGT	STREME-2	AAEL027327	361	374	+	17.0909	8.07e-07	0.027	ATGACTGTAGAAGT
2-ATAACTGTGGAAGT	STREME-2	AAEL026837	474	487	+	17.0227	8.42e-07	0.0275	ATAAGTGTGAAAGT
2-ATAACTGTGGAAGT	STREME-2	Or15	1015	1028	+	16.9773	8.67e-07	0.0277	TTAACTGTGAAAGT
2-ATAACTGTGGAAGT	STREME-2	AAEL003831	807	820	-	16.6591	1.08e-06	0.0338	ATAACTATGGAAGA
2-ATAACTGTGGAAGT	STREME-2	AAEL008746	928	941	+	16.1023	1.41e-06	0.041	ATAATTGTAGAAGT
2-ATAACTGTGGAAGT	STREME-2	AAEL015048	1478	1491	-	16.0795	1.43e-06	0.041	ACAACTGTGAAAAT
2-ATAACTGTGGAAGT	STREME-2	AAEL003841	1556	1569	+	16.0341	1.48e-06	0.041	ACAACCGTGGAAAT
2-ATAACTGTGGAAGT	STREME-2	AAEL026746	1222	1235	+	16	1.54e-06	0.041	ACAACCGTAGAAGT
2-ATAACTGTGGAAGT	STREME-2	AAEL022720	35	48	-	15.9659	1.56e-06	0.041	AGAACTGTCAAAGT
2-ATAACTGTGGAAGT	STREME-2	AAEL024345	484	497	+	15.9659	1.56e-06	0.041	AGAACTGTCAAAGT
2-ATAACTGTGGAAGT	STREME-2	AAEL021333	675	688	+	15.9659	1.56e-06	0.041	AGAACTGTCAAAGT
2-ATAACTGTGGAAGT	STREME-2	AAEL027987	1404	1417	+	15.9659	1.56e-06	0.041	ATAACTGTCAAAGC
2-ATAACTGTGGAAGT	STREME-2	AAEL022554	831	844	-	15.9545	1.56e-06	0.041	ATAACCGAGGAAGT
2-ATAACTGTGGAAGT	STREME-2	AAEL022721	1301	1314	+	15.6818	1.77e-06	0.0455	ATTACCGTGGAAAT
2-ATAACTGTGGAAGT	STREME-2	AAEL006058	149	162	+	15.6477	1.82e-06	0.0461	ATAACTATGTAAGT
2-ATAACTGTGGAAGT	STREME-2	AAEL026548	482	495	-	15.3523	2.07e-06	0.0514	ATAACAGTGGAAAT
2-ATAACTGTGGAAGT	STREME-2	AAEL019615	1189	1202	-	14.7727	2.8e-06	0.0686	ATTACTGTGGAAAA
2-ATAACTGTGGAAGT	STREME-2	AAEL006328	1735	1748	-	14.4886	3.36e-06	0.0808	ATAACTGTCGAAAA
2-ATAACTGTGGAAGT	STREME-2	AAEL013388	849	862	-	14.2727	3.68e-06	0.0858	ATTATTGTGAAAGT
2-ATAACTGTGGAAGT	STREME-2	Or101	1692	1705	+	14.2727	3.68e-06	0.0858	ATTATTGTGAAAGT
2-ATAACTGTGGAAGT	STREME-2	AAEL001208	1277	1290	+	14.0227	4.19e-06	0.0961	ATAACTATGAAAAT
2-ATAACTGTGGAAGT	STREME-2	AAEL027987	730	743	+	13.9432	4.39e-06	0.0993	TCAACTGTGGAAAT
2-ATAACTGTGGAAGT	STREME-2	Or88	567	580	+	13.5909	5.13e-06	0.114	AGAACTATGGAAGA
2-ATAACTGTGGAAGT	STREME-2	AAEL009448	470	483	-	13.3523	5.73e-06	0.126	TTAACTGTAAAAGT
2-ATAACTGTGGAAGT	STREME-2	Or69	535	548	-	13.0682	6.7e-06	0.144	AGAATTGTGGAAAT
2-ATAACTGTGGAAGT	STREME-2	Or71	304	317	+	13.0455	6.75e-06	0.144	TTATCTGTGAAAGT
2-ATAACTGTGGAAGT	STREME-2	AAEL008409	1931	1944	+	12.875	7.21e-06	0.151	ATTACCGTCGAAGG
2-ATAACTGTGGAAGT	STREME-2	AAEL011510	887	900	-	12.6705	7.78e-06	0.161	ATTACTATGGGAGT
2-ATAACTGTGGAAGT	STREME-2	AAEL016998	948	961	+	12.5114	8.48e-06	0.171	ATTTCCGTGAAAGT
2-ATAACTGTGGAAGT	STREME-2	AAEL020271	573	586	+	12.4773	8.59e-06	0.171	ATTTCTGTCAAAGT
2-ATAACTGTGGAAGT	STREME-2	AAEL021333	642	655	+	12.4773	8.59e-06	0.171	ATTTCTGTCAAAGT
2-ATAACTGTGGAAGT	STREME-2	Or132	1337	1350	-	12.4545	8.71e-06	0.171	ACAACTGTAATAGT
2-ATAACTGTGGAAGT	STREME-2	AAEL005759	336	349	+	12.3295	9.31e-06	0.176	ATGACTGTGTTAGT
2-ATAACTGTGGAAGT	STREME-2	AAEL024473	510	523	+	12.3182	9.37e-06	0.176	ACTTCTGTAGAAGT
2-ATAACTGTGGAAGT	STREME-2	AAEL024473	796	809	+	12.3182	9.37e-06	0.176	ACTTCTGTAGAAGT
2-ATAACTGTGGAAGT	STREME-2	AAEL009077	991	1004	-	12.2386	9.64e-06	0.179	ATTACTGTGAAAAG
2-ATAACTGTGGAAGT	STREME-2	AAEL007739	364	377	+	12.1477	1e-05	0.184	ACATCTGTGATAGT
2-ATAACTGTGGAAGT	STREME-2	AAEL008746	1370	1383	-	12.0682	1.04e-05	0.189	ACAACTTTGGAAGT
2-ATAACTGTGGAAGT	STREME-2	AAEL026649	1659	1672	+	11.9091	1.12e-05	0.2	ATATCTGTGGGAGA
2-ATAACTGTGGAAGT	STREME-2	AAEL012770	1985	1998	-	11.8523	1.16e-05	0.203	ATAACCGTAAAAAT
2-ATAACTGTGGAAGT	STREME-2	AAEL027881	1964	1977	-	11.8409	1.16e-05	0.203	ATTACTATCGAAGC
2-ATAACTGTGGAAGT	STREME-2	AAEL008409	145	158	+	11.7159	1.23e-05	0.212	AGAACCGTAGAAGG
2-ATAACTGTGGAAGT	STREME-2	AAEL010084	947	960	+	11.6364	1.27e-05	0.217	AGAACTATCAAAGT
2-ATAACTGTGGAAGT	STREME-2	AAEL002654	792	805	-	11.6136	1.29e-05	0.217	ATAACTGAAGAAAT
2-ATAACTGTGGAAGT	STREME-2	Or28	744	757	-	11.5	1.34e-05	0.224	ACAGCAGTGGAAGT
2-ATAACTGTGGAAGT	STREME-2	AAEL012343	38	51	-	11.4659	1.36e-05	0.224	ATAAGTGTGTTAGT
2-ATAACTGTGGAAGT	STREME-2	AAEL001349	1643	1656	+	11.4545	1.37e-05	0.224	AGAACCGTGGAAAA
2-ATAACTGTGGAAGT	STREME-2	AAEL009045	421	434	+	11.3977	1.41e-05	0.225	ATTACTATGAAAAT
2-ATAACTGTGGAAGT	STREME-2	AAEL003056	1369	1382	-	11.3977	1.41e-05	0.225	ATTACTATGAAAAT
2-ATAACTGTGGAAGT	STREME-2	AAEL002940	803	816	+	11.2159	1.52e-05	0.241	ATGGCTATGGAAGT
2-ATAACTGTGGAAGT	STREME-2	AAEL026548	1165	1178	-	11.1477	1.58e-05	0.246	ATTACTGTAGAAAA
2-ATAACTGTGGAAGT	STREME-2	AAEL011407	362	375	-	11.0341	1.66e-05	0.255	ATATCTGGGGAAGT
2-ATAACTGTGGAAGT	STREME-2	Ir75d	687	700	+	11	1.68e-05	0.255	ATTTCTGTAGAAAT
2-ATAACTGTGGAAGT	STREME-2	AAEL011407	1366	1379	+	11	1.68e-05	0.255	ATTTCTGTAGAAAT
2-ATAACTGTGGAAGT	STREME-2	AAEL020271	606	619	+	10.7955	1.84e-05	0.275	AGAGCTGTCAAAGT
2-ATAACTGTGGAAGT	STREME-2	AAEL010946	1480	1493	-	10.625	1.96e-05	0.291	ATAACTGTGGAATA
2-ATAACTGTGGAAGT	STREME-2	AAEL009045	1519	1532	-	10.6023	1.99e-05	0.292	ATTACTATAGAAAT
2-ATAACTGTGGAAGT	STREME-2	Or71	1943	1956	+	10.4432	2.11e-05	0.307	ATAACCGTGTAAAC
2-ATAACTGTGGAAGT	STREME-2	Or44	1838	1851	-	10.3636	2.19e-05	0.314	AGAAGTGTGAAAAT
2-ATAACTGTGGAAGT	STREME-2	AAEL027038	85	98	-	10.3409	2.21e-05	0.314	ATTACAGTCGAAGC
2-ATAACTGTGGAAGT	STREME-2	AAEL024997	1984	1997	+	10.3182	2.23e-05	0.314	TTAACTGTGAAAAC
2-ATAACTGTGGAAGT	STREME-2	AAEL022233	975	988	-	10.3068	2.24e-05	0.314	ATAATAGTGGTAGT
2-ATAACTGTGGAAGT	STREME-2	Or117	409	422	-	10.2386	2.32e-05	0.322	AGAATTGTGAAAAT
2-ATAACTGTGGAAGT	STREME-2	AAEL013649	23	36	+	10.1364	2.42e-05	0.33	ACAACTGAGAAAAT
2-ATAACTGTGGAAGT	STREME-2	Or11	67	80	-	10.125	2.42e-05	0.33	AGAAGTGTGGAAAC
2-ATAACTGTGGAAGT	STREME-2	AAEL026177	1181	1194	-	10.1023	2.45e-05	0.33	ATTTCTATGGAAGA
2-ATAACTGTGGAAGT	STREME-2	Or117	420	433	-	10.0568	2.49e-05	0.333	ACAACAGTGAAAGA
2-ATAACTGTGGAAGT	STREME-2	AAEL024455	1553	1566	-	9.96591	2.57e-05	0.341	TTTACTGTAGAAAT
2-ATAACTGTGGAAGT	STREME-2	AAEL024129	1111	1124	-	9.68182	2.88e-05	0.378	ATAATTGTAAAAAT
2-ATAACTGTGGAAGT	STREME-2	AAEL000842	1182	1195	-	9.57955	2.99e-05	0.389	ATTTTTGTGGAAAT
2-ATAACTGTGGAAGT	STREME-2	AAEL027038	1280	1293	+	9.54545	3.04e-05	0.392	ATAAGTATCGAAGC
2-ATAACTGTGGAAGT	STREME-2	Or96	1153	1166	+	9.52273	3.07e-05	0.392	TTAACTGTCGAAAA
2-ATAACTGTGGAAGT	STREME-2	AAEL001374	1873	1886	-	9.40909	3.22e-05	0.408	ACAGCTATGGAAAT
2-ATAACTGTGGAAGT	STREME-2	AAEL017549	108	121	+	9.375	3.27e-05	0.408	AGAACAGTCGAAAT
2-ATAACTGTGGAAGT	STREME-2	AAEL007147	747	760	+	9.36364	3.28e-05	0.408	ATAATTGTGGAACT
2-ATAACTGTGGAAGT	STREME-2	AAEL008151	1118	1131	-	9.30682	3.34e-05	0.412	TTTATTGTGAAAGT
2-ATAACTGTGGAAGT	STREME-2	AAEL022881	1203	1216	-	9.29545	3.36e-05	0.412	ATATTTGTCGAAAT
2-ATAACTGTGGAAGT	STREME-2	AAEL002099	439	452	+	9.10227	3.62e-05	0.425	ATTACAGTAGAAAT
2-ATAACTGTGGAAGT	STREME-2	AAEL010500	364	377	+	9.09091	3.63e-05	0.425	ATTTCTATGTAAGT
2-ATAACTGTGGAAGT	STREME-2	AAEL006816	1388	1401	+	9.09091	3.63e-05	0.425	ATTTCTATGTAAGT
2-ATAACTGTGGAAGT	STREME-2	AAEL017549	210	223	-	9.07955	3.64e-05	0.425	ACAACTGTGGAGAT
2-ATAACTGTGGAAGT	STREME-2	AAEL017549	738	751	+	9.07955	3.64e-05	0.425	ACAACTGTGGAGAT
2-ATAACTGTGGAAGT	STREME-2	AAEL011957	867	880	-	9.05682	3.68e-05	0.425	ATAAGCATGGTAGT
2-ATAACTGTGGAAGT	STREME-2	AAEL014516	1072	1085	+	9.04545	3.7e-05	0.425	ATTACTATAGGAGT
2-ATAACTGTGGAAGT	STREME-2	AAEL016998	1503	1516	-	9.04545	3.7e-05	0.425	ATTACTATAGGAGT
2-ATAACTGTGGAAGT	STREME-2	AAEL005893	193	206	+	8.875	3.96e-05	0.448	ACTACTGTAGAAAA
2-ATAACTGTGGAAGT	STREME-2	AAEL027610	88	101	-	8.85227	4e-05	0.448	ACATGTGTGTAAGT
2-ATAACTGTGGAAGT	STREME-2	AAEL027579	1444	1457	-	8.85227	4e-05	0.448	ACATGTGTGTAAGT
2-ATAACTGTGGAAGT	STREME-2	Gr5	575	588	-	8.64773	4.34e-05	0.479	AGAACTGAAGAAGG
2-ATAACTGTGGAAGT	STREME-2	Ir75d	1125	1138	-	8.63636	4.37e-05	0.479	ATATTTATGAAAGT
2-ATAACTGTGGAAGT	STREME-2	AAEL009580	261	274	-	8.625	4.38e-05	0.479	AGAACCGTGAAAAA
2-ATAACTGTGGAAGT	STREME-2	Or16	1268	1281	+	8.59091	4.44e-05	0.479	ATATCAGTGATAGT
2-ATAACTGTGGAAGT	STREME-2	AAEL006639	1856	1869	+	8.59091	4.44e-05	0.479	ATAACTGAAAAAGA
2-ATAACTGTGGAAGT	STREME-2	AAEL002099	1668	1681	-	8.57955	4.47e-05	0.479	ATAACGGTCGAAAT
2-ATAACTGTGGAAGT	STREME-2	AAEL029089	790	803	+	8.43182	4.75e-05	0.497	ATAACTATATAAAT
2-ATAACTGTGGAAGT	STREME-2	AAEL012737	1190	1203	+	8.42045	4.77e-05	0.497	ATATTTGTGGAAAA
2-ATAACTGTGGAAGT	STREME-2	AAEL026649	1681	1694	-	8.42045	4.77e-05	0.497	ATATTTGTGGAAAA
2-ATAACTGTGGAAGT	STREME-2	Or24	1025	1038	+	8.39773	4.81e-05	0.497	ATATTTATGGAAGC
2-ATAACTGTGGAAGT	STREME-2	AAEL001987	67	80	+	8.38636	4.83e-05	0.497	ATATTTGTAGAAGA
2-ATAACTGTGGAAGT	STREME-2	AAEL012575	477	490	+	8.375	4.84e-05	0.497	CTAACTGTGAAAGA
2-ATAACTGTGGAAGT	STREME-2	AAEL005496	757	770	-	8.35227	4.89e-05	0.497	ACAAGTGTCAAAGG
2-ATAACTGTGGAAGT	STREME-2	AAEL000502	885	898	+	8.34091	4.91e-05	0.497	TTAATTGTGAAAAT
2-ATAACTGTGGAAGT	STREME-2	AAEL000515	1020	1033	-	8.28409	5.03e-05	0.506	ACAACTTTGGAAGA
2-ATAACTGTGGAAGT	STREME-2	AAEL009763	182	195	+	8.18182	5.23e-05	0.518	ATAATTATAGAAAT
2-ATAACTGTGGAAGT	STREME-2	AAEL009580	1052	1065	+	8.18182	5.23e-05	0.518	ATAATTATAGAAAT
2-ATAACTGTGGAAGT	STREME-2	AAEL007305	545	558	-	8.13636	5.32e-05	0.518	TTAGCTGTCGTAGT
2-ATAACTGTGGAAGT	STREME-2	AAEL026458	875	888	+	8.13636	5.32e-05	0.518	ATAGTTGTGAAAAT
2-ATAACTGTGGAAGT	STREME-2	AAEL006425	1193	1206	-	8.125	5.36e-05	0.518	TTAACTGACAAAGT
2-ATAACTGTGGAAGT	STREME-2	Or55	600	613	-	8.10227	5.4e-05	0.518	TTAACTATGGAAAA
2-ATAACTGTGGAAGT	STREME-2	AAEL000705	632	645	-	8.10227	5.4e-05	0.518	ACTACAGAGGAAGT
2-ATAACTGTGGAAGT	STREME-2	AAEL017549	1671	1684	+	8.06818	5.47e-05	0.522	ATAACCGTAAAAAA
2-ATAACTGTGGAAGT	STREME-2	AAEL008798	1146	1159	-	8.04545	5.52e-05	0.523	ATGTCTGTGGGAAT
2-ATAACTGTGGAAGT	STREME-2	AAEL006052	1741	1754	-	7.93182	5.75e-05	0.538	ATTTCTGTAGAAAC
2-ATAACTGTGGAAGT	STREME-2	AAEL019615	1105	1118	-	7.92045	5.78e-05	0.538	ATAACTTTGATAGT
2-ATAACTGTGGAAGT	STREME-2	Or114	1591	1604	-	7.92045	5.78e-05	0.538	ATAACTTTGAAAAT
2-ATAACTGTGGAAGT	STREME-2	AAEL004091	1164	1177	-	7.88636	5.86e-05	0.541	ATAACTATAGGAGA
2-ATAACTGTGGAAGT	STREME-2	AAEL020500	1365	1378	-	7.875	5.89e-05	0.541	ATATTTATGGAAAT
2-ATAACTGTGGAAGT	STREME-2	AAEL026812	442	455	+	7.76136	6.14e-05	0.557	TTATTTGTGGAAGC
2-ATAACTGTGGAAGT	STREME-2	AAEL027038	418	431	-	7.72727	6.23e-05	0.557	AGATCTGTAAAAAT
2-ATAACTGTGGAAGT	STREME-2	AAEL019615	427	440	-	7.72727	6.23e-05	0.557	ATTACTATCGTAAT
2-ATAACTGTGGAAGT	STREME-2	AAEL000340	923	936	+	7.72727	6.23e-05	0.557	ATTACTATCGTAAT
2-ATAACTGTGGAAGT	STREME-2	AAEL001656	420	433	-	7.71591	6.25e-05	0.557	AGAACTGTTGAAGA
2-ATAACTGTGGAAGT	STREME-2	AAEL023874	817	830	+	7.68182	6.33e-05	0.56	ATATCTGAAGAAAT
2-ATAACTGTGGAAGT	STREME-2	AAEL002267	1135	1148	+	7.61364	6.49e-05	0.571	ATTACTATGAAAAA
2-ATAACTGTGGAAGT	STREME-2	AAEL005752	1749	1762	-	7.54545	6.65e-05	0.579	TTAATTGTAGAAAT
2-ATAACTGTGGAAGT	STREME-2	Or96	1194	1207	-	7.53409	6.69e-05	0.579	TCTACTGTGGAAAA
2-ATAACTGTGGAAGT	STREME-2	AAEL024572	205	218	-	7.52273	6.73e-05	0.579	TTAACAGTAAAAGT
2-ATAACTGTGGAAGT	STREME-2	AAEL009763	465	478	-	7.46591	6.86e-05	0.579	ATTTCTATGAAAAT
2-ATAACTGTGGAAGT	STREME-2	AAEL009580	1266	1279	-	7.46591	6.86e-05	0.579	ATTTCTATGAAAAT
2-ATAACTGTGGAAGT	STREME-2	AAEL025158	556	569	-	7.45455	6.89e-05	0.579	ATGACTTTGAAAGT
2-ATAACTGTGGAAGT	STREME-2	Ir75g	763	776	-	7.45455	6.89e-05	0.579	ATGACTTTGAAAGT
2-ATAACTGTGGAAGT	STREME-2	AAEL005752	1933	1946	+	7.42045	6.97e-05	0.579	TTTTCAGTGGAAGT
2-ATAACTGTGGAAGT	STREME-2	AAEL027881	607	620	-	7.40909	7.01e-05	0.579	TTAACTGTCAAAAC
2-ATAACTGTGGAAGT	STREME-2	AAEL022371	1092	1105	-	7.40909	7.01e-05	0.579	ATATTTGTGTAAAT
2-ATAACTGTGGAAGT	STREME-2	AAEL022058	1333	1346	+	7.40909	7.01e-05	0.579	TGAACTGTCAAAAT
2-ATAACTGTGGAAGT	STREME-2	AAEL021195	939	952	-	7.36364	7.14e-05	0.584	TGAACCGTCGAAAT
2-ATAACTGTGGAAGT	STREME-2	AAEL001208	448	461	-	7.35227	7.16e-05	0.584	ATAACTGTAATAAA
2-ATAACTGTGGAAGT	STREME-2	AAEL024682	1376	1389	-	7.32955	7.24e-05	0.587	ACTGCTGTGGAAAA
2-ATAACTGTGGAAGT	STREME-2	Or40	5	18	+	7.28409	7.35e-05	0.588	TCAACTGTGGTAAC
2-ATAACTGTGGAAGT	STREME-2	AAEL005349	1297	1310	+	7.28409	7.35e-05	0.588	ATGACTGGAGAAGT
2-ATAACTGTGGAAGT	STREME-2	AAEL008172	1871	1884	-	7.27273	7.37e-05	0.588	ATTTCTATGAAAGA
2-ATAACTGTGGAAGT	STREME-2	Gr4	1541	1554	-	7.22727	7.49e-05	0.594	ATTTCTATGGAAAC
2-ATAACTGTGGAAGT	STREME-2	Or38	1103	1116	-	7.21591	7.52e-05	0.594	ATAAGTGCGAAAGT
2-ATAACTGTGGAAGT	STREME-2	AAEL026548	139	152	-	7.18182	7.62e-05	0.599	ATTAGTGTAAAAAT
2-ATAACTGTGGAAGT	STREME-2	AAEL011756	1459	1472	+	7.13636	7.75e-05	0.605	ATAAACATGGAAGT
2-ATAACTGTGGAAGT	STREME-2	AAEL022553	266	279	+	7.11364	7.81e-05	0.607	ACTTTTGTGGAAGA
2-ATAACTGTGGAAGT	STREME-2	AAEL007393	1086	1099	-	7.02273	8.07e-05	0.624	AGAACTGAGGGAAT
2-ATAACTGTGGAAGT	STREME-2	AAEL002655	1865	1878	-	6.98864	8.17e-05	0.627	ATTATCATCGAAGT
2-ATAACTGTGGAAGT	STREME-2	AAEL008177	586	599	-	6.97727	8.2e-05	0.627	GCAACTGTCAAAGT
2-ATAACTGTGGAAGT	STREME-2	AAEL007456	392	405	+	6.93182	8.34e-05	0.627	ATAAATGTAGAAGA
2-ATAACTGTGGAAGT	STREME-2	Gr36	256	269	-	6.92045	8.36e-05	0.627	ACAAATGTGGGAGT
2-ATAACTGTGGAAGT	STREME-2	AAEL007437	1261	1274	-	6.92045	8.36e-05	0.627	ATAACTGAATAAGG
2-ATAACTGTGGAAGT	STREME-2	AAEL011770	403	416	-	6.89773	8.44e-05	0.627	ATTATTGTTGAAGT
2-ATAACTGTGGAAGT	STREME-2	AAEL024455	841	854	+	6.89773	8.44e-05	0.627	ATTATTGTGAAAAA
2-ATAACTGTGGAAGT	STREME-2	AAEL012430	1830	1843	+	6.88636	8.47e-05	0.627	ATAAGCGTCGTAAT
2-ATAACTGTGGAAGT	STREME-2	AAEL009580	1085	1098	+	6.85227	8.56e-05	0.627	ATTATCGTGGAAAA
2-ATAACTGTGGAAGT	STREME-2	AAEL024682	1396	1409	+	6.85227	8.56e-05	0.627	ATTATCGTGGAAAA
2-ATAACTGTGGAAGT	STREME-2	AAEL007147	1728	1741	-	6.84091	8.58e-05	0.627	TTAATTATGGAAAT
2-ATAACTGTGGAAGT	STREME-2	AAEL026871	1365	1378	-	6.80682	8.71e-05	0.633	ATAATCGTAAAAAT
2-ATAACTGTGGAAGT	STREME-2	Ir75e	988	1001	+	6.75	8.88e-05	0.636	ATGTCCATGAAAGT
2-ATAACTGTGGAAGT	STREME-2	AAEL001208	1621	1634	+	6.72727	8.94e-05	0.636	TGAACTGTGATAAT
2-ATAACTGTGGAAGT	STREME-2	Ir41m	1727	1740	-	6.70455	9.01e-05	0.636	ACAATTATGAAAAT
2-ATAACTGTGGAAGT	STREME-2	AAEL009077	272	285	-	6.69318	9.06e-05	0.636	ATAATTGTTAAAGT
2-ATAACTGTGGAAGT	STREME-2	AAEL019649	548	561	+	6.65909	9.17e-05	0.636	ATGATTGAGGAAGC
2-ATAACTGTGGAAGT	STREME-2	AAEL008746	710	723	+	6.64773	9.22e-05	0.636	ATAACTATTGAAAT
2-ATAACTGTGGAAGT	STREME-2	AAEL012343	877	890	-	6.625	9.29e-05	0.636	ATAAGAATGGAAGC
2-ATAACTGTGGAAGT	STREME-2	AAEL027854	1808	1821	-	6.625	9.29e-05	0.636	AGAGCTGTGAAAAG
2-ATAACTGTGGAAGT	STREME-2	AAEL007437	422	435	-	6.60227	9.37e-05	0.636	ACTACTGTCGAATT
2-ATAACTGTGGAAGT	STREME-2	AAEL015048	598	611	-	6.60227	9.37e-05	0.636	ACAACAATCAAAGT
2-ATAACTGTGGAAGT	STREME-2	AAEL023409	1928	1941	+	6.60227	9.37e-05	0.636	TTAACAGTGGAAAA
2-ATAACTGTGGAAGT	STREME-2	AAEL000705	747	760	-	6.59091	9.4e-05	0.636	ATAAGTTTGAAAGT
2-ATAACTGTGGAAGT	STREME-2	Ir25a	1201	1214	+	6.59091	9.4e-05	0.636	AGAATTATCAAAGT
2-ATAACTGTGGAAGT	STREME-2	AAEL000582	1254	1267	-	6.56818	9.49e-05	0.636	ACTACCTTGGAAGT
2-ATAACTGTGGAAGT	STREME-2	AAEL012778	198	211	+	6.55682	9.52e-05	0.636	ATTTTTGTGAAAGA
2-ATAACTGTGGAAGT	STREME-2	AAEL003066	1393	1406	-	6.55682	9.52e-05	0.636	ATAACTGTGTACAT
2-ATAACTGTGGAAGT	STREME-2	AAEL027263	1527	1540	+	6.55682	9.52e-05	0.636	TTATCAGTGGAAGG
2-ATAACTGTGGAAGT	STREME-2	AAEL005109	1740	1753	+	6.55682	9.52e-05	0.636	ACAAGTATCGAAGA
2-ATAACTGTGGAAGT	STREME-2	AAEL000582	1079	1092	-	6.51136	9.68e-05	0.644	ATTTCTATGGAAAA
2-ATAACTGTGGAAGT	STREME-2	AAEL008177	1821	1834	+	6.5	9.73e-05	0.644	AAAAGTGTGGAAGA
2-ATAACTGTGGAAGT	STREME-2	AAEL001703	597	610	-	6.46591	9.86e-05	0.65	AAAACAGTCGAAGT
2-ATAACTGTGGAAGT	STREME-2	AAEL024964	1158	1171	+	6.44318	9.93e-05	0.652	AAAGCTGTGGAAAT
# FIMO (Find Individual Motif Occurrences): Version 5.5.7 compiled on Aug 29 2024 at 17:50:14
# The format of this file is described at https://meme-suite.org/meme/doc/fimo-output-format.html#tsv_results.
# fimo --verbosity 1 --oc fimo_out_2 --bgfile ./background --motif 2-ATAACTGTGGAAGT streme_out/streme.xml Orco_DN_upstream.fasta
