## Supplementary XSTREME Motif Analysis for "The co-receptors *Orco* and *Ir8a* are required for coordinated expression of chemosensory genes in the antennae of the yellow fever mosquito, *Aedes aegypti*": fimo.tsv

motif_id	motif_alt_id	sequence_name	start	stop	strand	score	p-value	q-value	matched_sequence
GCAGGCTCTGTCCCA	MEME-3	AAEL000502	10	24	-	31.6042	1.7e-10	2.09e-05	GCAGGCTCTGTCCCA
GCAGGCTCTGTCCCA	MEME-3	AAEL024780	181	195	+	31.6042	1.7e-10	2.09e-05	GCAGGCTCTGTCCCA
GCAGGCTCTGTCCCA	MEME-3	AAEL019999	441	455	-	31.6042	1.7e-10	2.09e-05	GCAGGCTCTGTCCCA
GCAGGCTCTGTCCCA	MEME-3	AAEL025705	646	660	+	31.6042	1.7e-10	2.09e-05	GCAGGCTCTGTCCCA
GCAGGCTCTGTCCCA	MEME-3	AAEL011454	789	803	+	31.6042	1.7e-10	2.09e-05	GCAGGCTCTGTCCCA
GCAGGCTCTGTCCCA	MEME-3	AAEL013775	811	825	+	31.6042	1.7e-10	2.09e-05	GCAGGCTCTGTCCCA
GCAGGCTCTGTCCCA	MEME-3	AAEL009125	838	852	-	31.6042	1.7e-10	2.09e-05	GCAGGCTCTGTCCCA
GCAGGCTCTGTCCCA	MEME-3	Or71	1001	1015	-	31.6042	1.7e-10	2.09e-05	GCAGGCTCTGTCCCA
GCAGGCTCTGTCCCA	MEME-3	Or29	1152	1166	-	31.6042	1.7e-10	2.09e-05	GCAGGCTCTGTCCCA
GCAGGCTCTGTCCCA	MEME-3	AAEL006075	1208	1222	-	31.6042	1.7e-10	2.09e-05	GCAGGCTCTGTCCCA
GCAGGCTCTGTCCCA	MEME-3	AAEL024004	1545	1559	+	31.6042	1.7e-10	2.09e-05	GCAGGCTCTGTCCCA
GCAGGCTCTGTCCCA	MEME-3	AAEL022676	1568	1582	+	31.6042	1.7e-10	2.09e-05	GCAGGCTCTGTCCCA
GCAGGCTCTGTCCCA	MEME-3	AAEL006902	273	287	+	29.6667	4.5e-10	3.68e-05	GCAGGCTTTGTCCCA
GCAGGCTCTGTCCCA	MEME-3	AAEL003382	540	554	+	29.6667	4.5e-10	3.68e-05	GCAGGCTTTGTCCCA
GCAGGCTCTGTCCCA	MEME-3	AAEL002267	987	1001	+	29.6667	4.5e-10	3.68e-05	GCAGGCTTTGTCCCA
GCAGGCTCTGTCCCA	MEME-3	Or28	1168	1182	+	29.6667	4.5e-10	3.68e-05	GCAGGCTTTGTCCCA
GCAGGCTCTGTCCCA	MEME-3	Or110	1198	1212	+	29.6667	4.5e-10	3.68e-05	GCAGGCTTTGTCCCA
GCAGGCTCTGTCCCA	MEME-3	AAEL022932	1436	1450	+	29.6667	4.5e-10	3.68e-05	GCAGGCTTTGTCCCA
GCAGGCTCTGTCCCA	MEME-3	AAEL000484	1251	1265	+	27.7396	7.3e-10	5.65e-05	GCAGTCTCTGTCCCA
GCAGGCTCTGTCCCA	MEME-3	AAEL026548	450	464	-	22.8125	2.39e-09	0.000176	GAAGTCTCTGTCCCA
GCAGGCTCTGTCCCA	MEME-3	AAEL005109	837	851	-	22.2708	4.28e-09	0.000286	GCTGGCTCTGTCCCA
GCAGGCTCTGTCCCA	MEME-3	AAEL021683	1387	1401	-	22.2708	4.28e-09	0.000286	GCAGGCTCTGCCCCA
GCAGGCTCTGTCCCA	MEME-3	AAEL013649	918	932	-	21.7083	5.18e-09	0.000317	GCAGACTCTGTCCCA
GCAGGCTCTGTCCCA	MEME-3	Ir41a	1519	1533	+	21.7083	5.18e-09	0.000317	GCAGCCTCTGTCCCA
GCAGGCTCTGTCCCA	MEME-3	AAEL005182	180	194	+	21.5521	1.07e-08	0.000564	GCAGGCTCTGTCTCA
GCAGGCTCTGTCCCA	MEME-3	AAEL027166	691	705	-	21.5521	1.07e-08	0.000564	GCAGGCTCTGTCTCA
GCAGGCTCTGTCCCA	MEME-3	AAEL024010	804	818	+	21.5521	1.07e-08	0.000564	GCAGGCTCTGTTCCA
GCAGGCTCTGTCCCA	MEME-3	AAEL004226	937	951	-	21.5521	1.07e-08	0.000564	GCAGGCTCTGTTCCA
GCAGGCTCTGTCCCA	MEME-3	AAEL024591	912	926	-	19.6146	2.45e-08	0.0012	GCAGGATTTGTCCCA
GCAGGCTCTGTCCCA	MEME-3	AAEL022037	1285	1299	+	19.6146	2.45e-08	0.0012	GCAGGCTTTGTTCCA
GCAGGCTCTGTCCCA	MEME-3	AAEL022554	821	835	-	12.7604	1.19e-07	0.00565	GAAGTCTCTTTCCCA
GCAGGCTCTGTCCCA	MEME-3	AAEL021815	364	378	+	12.2188	1.91e-07	0.00824	GCAGGCGCTGTCACA
GCAGGCTCTGTCCCA	MEME-3	AAEL002655	811	825	-	12.2188	1.91e-07	0.00824	GCAGGCTCTGTCCTC
GCAGGCTCTGTCCCA	MEME-3	AAEL010500	1225	1239	+	12.2188	1.91e-07	0.00824	GCTGGCTCTGTCTCA
GCAGGCTCTGTCCCA	MEME-3	AAEL007437	893	907	+	11.6562	2.21e-07	0.00908	GCAAACTCTGTCCCA
GCAGGCTCTGTCCCA	MEME-3	AAEL011499	1048	1062	+	11.5729	2.35e-07	0.00908	GTAGGCTCTGTCCTA
GCAGGCTCTGTCCCA	MEME-3	Or15	1054	1068	+	11.5729	2.35e-07	0.00908	GTAGGCTCTATCCCA
GCAGGCTCTGTCCCA	MEME-3	AAEL005788	1430	1444	-	11.5729	2.35e-07	0.00908	ATAGGCTCTGTCCCA
GCAGGCTCTGTCCCA	MEME-3	AAEL001219	64	78	+	11.5	3.09e-07	0.0108	GCAGGATCTATCCCA
GCAGGCTCTGTCCCA	MEME-3	AAEL004003	505	519	+	11.5	3.09e-07	0.0108	GCAGGTTCTGTTCCA
GCAGGCTCTGTCCCA	MEME-3	AAEL012832	938	952	+	11.5	3.09e-07	0.0108	GCAGGGTCTGTACCA
GCAGGCTCTGTCCCA	MEME-3	Or86	1469	1483	-	11.5	3.09e-07	0.0108	GCAAGCTCTGTCACA
GCAGGCTCTGTCCCA	MEME-3	Or96	1800	1814	+	10.2812	4.55e-07	0.0155	GCCGGCTTTGTCTCA
GCAGGCTCTGTCCCA	MEME-3	AAEL022233	268	282	+	9.5625	6.09e-07	0.0195	CCAGGTTTTGTCCCA
GCAGGCTCTGTCCCA	MEME-3	AAEL006058	762	776	+	9.5625	6.09e-07	0.0195	GCAGGTTTTGTTCCA
GCAGGCTCTGTCCCA	MEME-3	AAEL019649	1128	1142	+	9.5625	6.09e-07	0.0195	GCACGCTTTATCCCA
GCAGGCTCTGTCCCA	MEME-3	AAEL027214	507	521	-	7.63542	9.09e-07	0.0284	ACATTCTCTGTCCCA
GCAGGCTCTGTCCCA	MEME-3	AAEL008746	967	981	+	7.29167	1.01e-06	0.0309	GACAGCTCTGTCCCA
GCAGGCTCTGTCCCA	MEME-3	AAEL027261	1254	1268	-	5.69792	1.59e-06	0.0477	GCAGTCTTTGTCATA
GCAGGCTCTGTCCCA	MEME-3	AAEL026826	1276	1290	-	4.79167	1.79e-06	0.0527	GAAGACTTTGTACCA
GCAGGCTCTGTCCCA	MEME-3	Ir158	423	437	+	4.63542	1.97e-06	0.0567	AAAGGCTTTGTGCCA
GCAGGCTCTGTCCCA	MEME-3	AAEL012103	972	986	+	2.88542	2.53e-06	0.0715	GCTAGCGCTGTCCCA
GCAGGCTCTGTCCCA	MEME-3	AAEL020000	2	16	-	2.70833	2.74e-06	0.0758	GAAGTTTCTTTCCCA
GCAGGCTCTGTCCCA	MEME-3	AAEL009479	469	483	-	2.32292	3.05e-06	0.08	GCAGCCTCTAGCCCA
GCAGGCTCTGTCCCA	MEME-3	AAEL020082	1062	1076	-	2.32292	3.05e-06	0.08	GCAGACTCTAGCCCA
GCAGGCTCTGTCCCA	MEME-3	AAEL002655	1168	1182	-	2.32292	3.05e-06	0.08	GCAGCCTCTAGCCCA
GCAGGCTCTGTCCCA	MEME-3	AAEL013775	1409	1423	+	2.16667	3.97e-06	0.1	GCTGGTTCTGTCTCA
GCAGGCTCTGTCCCA	MEME-3	AAEL019681	1672	1686	+	2.16667	3.97e-06	0.1	GCAGGCTCTATGCCT
GCAGGCTCTGTCCCA	MEME-3	AAEL006058	187	201	+	1.95833	4.21e-06	0.105	GCAGGCTATGTTCTA
GCAGGCTCTGTCCCA	MEME-3	AAEL012770	1283	1297	-	1.48958	4.88e-06	0.119	CAAGTCATTGTCCCA
GCAGGCTCTGTCCCA	MEME-3	Gr4	718	732	-	0.385417	6.39e-06	0.151	GCAGCCTTTAGCCCA
GCAGGCTCTGTCCCA	MEME-3	Ir75h	1885	1899	-	0.385417	6.39e-06	0.151	GCAACCTTCGTCCCA
GCAGGCTCTGTCCCA	MEME-3	AAEL026871	1248	1262	+	0.302083	6.64e-06	0.155	GGATGCTTTGTCCCG
GCAGGCTCTGTCCCA	MEME-3	AAEL026826	969	983	+	-0.416667	8.5e-06	0.195	CGATGCTTTGTCCCA
GCAGGCTCTGTCCCA	MEME-3	AAEL026347	580	594	+	-0.489583	9.3e-06	0.207	GCATGCTTTGTTGCA
GCAGGCTCTGTCCCA	MEME-3	AAEL002940	849	863	+	-0.489583	9.3e-06	0.207	ACAGGCTTTGTTTCA
GCAGGCTCTGTCCCA	MEME-3	AAEL015335	295	309	+	-1.69792	1.15e-05	0.249	GCAATTGCTGTCCCA
GCAGGCTCTGTCCCA	MEME-3	AAEL026871	1046	1060	-	-1.69792	1.15e-05	0.249	GCGATCTCTCTCCCA
GCAGGCTCTGTCCCA	MEME-3	AAEL004798	17	31	+	-2.76042	1.51e-05	0.301	TAAAGCCCTGTCCCA
GCAGGCTCTGTCCCA	MEME-3	AAEL022720	109	123	+	-2.76042	1.51e-05	0.301	GACGGATCTGTCACA
GCAGGCTCTGTCCCA	MEME-3	AAEL024345	409	423	-	-2.76042	1.51e-05	0.301	GACGGATCTGTCACA
GCAGGCTCTGTCCCA	MEME-3	AAEL006816	1324	1338	-	-2.76042	1.51e-05	0.301	TAAAGCCCTGTCCCA
GCAGGCTCTGTCCCA	MEME-3	AAEL024010	1413	1427	-	-2.76042	1.51e-05	0.301	TAAAGCCCTGTCCCA
GCAGGCTCTGTCCCA	MEME-3	AAEL006075	1548	1562	-	-2.76042	1.51e-05	0.301	TAAAGCCCTGTCCCA
GCAGGCTCTGTCCCA	MEME-3	AAEL027412	308	322	-	-2.91667	1.59e-05	0.304	GCCGTCTTCGTCTCA
GCAGGCTCTGTCCCA	MEME-3	AAEL004226	794	808	-	-2.91667	1.59e-05	0.304	GCCATCTTTGACCCA
GCAGGCTCTGTCCCA	MEME-3	AAEL009574	867	881	-	-2.91667	1.59e-05	0.304	TCCGTCTTTGTCCCC
GCAGGCTCTGTCCCA	MEME-3	AAEL012430	221	235	-	-3.47917	1.73e-05	0.31	CAAGGGTCTGTCTCA
GCAGGCTCTGTCCCA	MEME-3	AAEL008247	320	334	-	-3.47917	1.73e-05	0.31	TAACGCTCTGTCCAA
GCAGGCTCTGTCCCA	MEME-3	Or132	678	692	-	-3.47917	1.73e-05	0.31	TAACGCTCTGTCCAA
GCAGGCTCTGTCCCA	MEME-3	Ir7n	1237	1251	-	-3.47917	1.73e-05	0.31	GAAGGCTCTTTTTCA
GCAGGCTCTGTCCCA	MEME-3	AAEL021683	1870	1884	+	-3.47917	1.73e-05	0.31	TAACGCTCTGTCCAA
GCAGGCTCTGTCCCA	MEME-3	AAEL020553	858	872	-	-3.63542	1.97e-05	0.34	GCATTCTTTGTCCAT
GCAGGCTCTGTCCCA	MEME-3	Or14	899	913	+	-3.63542	1.97e-05	0.34	GCACTCTTTGTGCCC
GCAGGCTCTGTCCCA	MEME-3	AAEL027854	1547	1561	-	-3.63542	1.97e-05	0.34	GCAGTAATTGTTCCA
GCAGGCTCTGTCCCA	MEME-3	AAEL022058	463	477	-	-3.97917	2.04e-05	0.349	GAAGGCTTTGCTCCT
GCAGGCTCTGTCCCA	MEME-3	AAEL012343	674	688	+	-4.35417	2.22e-05	0.37	GCAGTGTTTATCTCA
GCAGGCTCTGTCCCA	MEME-3	AAEL010585	1382	1396	-	-4.35417	2.22e-05	0.37	GCAGTTTTTTTTCCA
GCAGGCTCTGTCCCA	MEME-3	AAEL005893	1855	1869	-	-4.69792	2.45e-05	0.393	CAAGGATTTGTCCCC
GCAGGCTCTGTCCCA	MEME-3	AAEL023409	1874	1888	-	-4.69792	2.45e-05	0.393	GAATGCTTTTCCCCA
GCAGGCTCTGTCCCA	MEME-3	AAEL006425	549	563	-	-5.26042	2.51e-05	0.393	GAATCTTTTGTCCCA
GCAGGCTCTGTCCCA	MEME-3	AAEL006052	675	689	-	-5.26042	2.51e-05	0.393	TAAGCGTTTGTCCCA
GCAGGCTCTGTCCCA	MEME-3	AAEL012832	774	788	-	-5.26042	2.51e-05	0.393	GAAAACTTTGTCTCA
GCAGGCTCTGTCCCA	MEME-3	AAEL012737	1857	1871	+	-5.39583	2.51e-05	0.393	GAAGTCGATGACCCA
GCAGGCTCTGTCCCA	MEME-3	Or132	515	529	-	-5.41667	2.64e-05	0.4	GAAAGCTTTTTCCAA
GCAGGCTCTGTCCCA	MEME-3	AAEL026309	1027	1041	-	-5.41667	2.64e-05	0.4	CAAGGATTTGTCGCA
GCAGGCTCTGTCCCA	MEME-3	AAEL005109	1130	1144	-	-5.41667	2.64e-05	0.4	GAATGGTTTGTCTCA
GCAGGCTCTGTCCCA	MEME-3	AAEL026354	1973	1987	-	-5.90625	2.71e-05	0.403	GAAGTTTCCGTCCCT
GCAGGCTCTGTCCCA	MEME-3	Or20	232	246	-	-6.11458	2.75e-05	0.403	GAAGTCTATGACTCA
GCAGGCTCTGTCCCA	MEME-3	AAEL025654	96	110	+	-6.44792	2.82e-05	0.403	GCAGGCACTGGCCTT
GCAGGCTCTGTCCCA	MEME-3	AAEL001703	222	236	+	-6.44792	2.82e-05	0.403	GCCGGCTCAGGGCCA
GCAGGCTCTGTCCCA	MEME-3	AAEL019999	1463	1477	-	-6.44792	2.82e-05	0.403	GCAGGTACGGTCCCT
GCAGGCTCTGTCCCA	MEME-3	AAEL019649	485	499	+	-6.5	2.83e-05	0.403	GCAGACGATGGCCCA
GCAGGCTCTGTCCCA	MEME-3	AAEL025705	48	62	-	-6.625	3.03e-05	0.428	GAAATCTCGGTCACA
GCAGGCTCTGTCCCA	MEME-3	AAEL005496	1926	1940	+	-7.01042	3.21e-05	0.45	GCAGCCACTGAACCA
GCAGGCTCTGTCCCA	MEME-3	AAEL027412	1031	1045	-	-7.09375	3.28e-05	0.45	GGAGGCACTGTCCGG
GCAGGCTCTGTCCCA	MEME-3	Or97	1207	1221	+	-7.09375	3.28e-05	0.45	GTTGGCGCTGTCCAA
GCAGGCTCTGTCCCA	MEME-3	AAEL004226	151	165	+	-7.16667	3.62e-05	0.487	GCTGGCGCTATCCAA
GCAGGCTCTGTCCCA	MEME-3	Ir41g	206	220	-	-7.16667	3.62e-05	0.487	GCAAGCCCTGTCGCG
GCAGGCTCTGTCCCA	MEME-3	AAEL002654	579	593	-	-7.21875	3.66e-05	0.488	GCGGAATATGTCCCA
GCAGGCTCTGTCCCA	MEME-3	Or97	112	126	+	-7.72917	4.25e-05	0.52	GCAGACTCTAACCAA
GCAGGCTCTGTCCCA	MEME-3	AAEL024010	185	199	-	-7.72917	4.25e-05	0.52	GCCGACTCTCTCCAA
GCAGGCTCTGTCCCA	MEME-3	AAEL008336	486	500	-	-7.72917	4.25e-05	0.52	TCTGCCTCTGTTCCA
GCAGGCTCTGTCCCA	MEME-3	AAEL027261	510	524	+	-7.72917	4.25e-05	0.52	GCGGACTCTCTCGCA
GCAGGCTCTGTCCCA	MEME-3	AAEL019649	1407	1421	-	-7.72917	4.25e-05	0.52	GCCGCGTCTGTCACA
GCAGGCTCTGTCCCA	MEME-3	Ir158	1598	1612	+	-7.72917	4.25e-05	0.52	CCAGCCTCAGTTCCA
GCAGGCTCTGTCCCA	MEME-3	AAEL009960	1635	1649	-	-7.72917	4.25e-05	0.52	TCAGCCTCTAGCCCA
GCAGGCTCTGTCCCA	MEME-3	AAEL025158	1676	1690	+	-7.72917	4.25e-05	0.52	GCAGAAACTGTGCCA
GCAGGCTCTGTCCCA	MEME-3	Ir75g	1883	1897	+	-7.72917	4.25e-05	0.52	GCAGAAACTGTGCCA
GCAGGCTCTGTCCCA	MEME-3	AAEL013324	1901	1915	-	-7.72917	4.25e-05	0.52	ACAGCCTCAGTCTCA
GCAGGCTCTGTCCCA	MEME-3	Or123	1228	1242	+	-7.8125	4.44e-05	0.539	GTAGGCTCTGTGCTG
GCAGGCTCTGTCCCA	MEME-3	AAEL019946	471	485	-	-7.88542	5.08e-05	0.588	GCAGGTCCTCTTCCA
GCAGGCTCTGTCCCA	MEME-3	AAEL013623	934	948	-	-7.88542	5.08e-05	0.588	GCAGGTCCTCTCCGA
GCAGGCTCTGTCCCA	MEME-3	AAEL005520	1169	1183	-	-7.88542	5.08e-05	0.588	GCAGGCTCTTTCATC
GCAGGCTCTGTCCCA	MEME-3	AAEL018709	1388	1402	+	-7.88542	5.08e-05	0.588	GCACGCACTTTCCGA
GCAGGCTCTGTCCCA	MEME-3	AAEL012430	1395	1409	+	-7.88542	5.08e-05	0.588	GCATGCACTCTACCA
GCAGGCTCTGTCCCA	MEME-3	AAEL026917	1900	1914	+	-7.88542	5.08e-05	0.588	GCAAGTTCTGTGCCG
GCAGGCTCTGTCCCA	MEME-3	AAEL007393	107	121	-	-7.9375	5.13e-05	0.589	GCAGATTGTGTCCAA
GCAGGCTCTGTCCCA	MEME-3	AAEL025005	241	255	+	-8.09375	5.3e-05	0.594	GCAGGATATGTAACA
GCAGGCTCTGTCCCA	MEME-3	AAEL006058	686	700	-	-8.09375	5.3e-05	0.594	GCATGCTGTGTAACA
GCAGGCTCTGTCCCA	MEME-3	AAEL003841	1595	1609	+	-8.09375	5.3e-05	0.594	GCAGGCTGTATTACA
GCAGGCTCTGTCCCA	MEME-3	Or31	26	40	-	-8.38542	5.45e-05	0.594	GCAGGCTTCGACCTT
GCAGGCTCTGTCCCA	MEME-3	Or41	308	322	-	-8.38542	5.45e-05	0.594	GCCGGCTTGTTCCCC
GCAGGCTCTGTCCCA	MEME-3	AAEL020753	481	495	-	-8.38542	5.45e-05	0.594	GCCGGCTTTGGCACC
GCAGGCTCTGTCCCA	MEME-3	Or15	105	119	-	-8.44792	5.58e-05	0.594	GCAGATTCTTTCCTA
GCAGGCTCTGTCCCA	MEME-3	Ir8a	1072	1086	-	-8.44792	5.58e-05	0.594	TCAGCCTCTTTGCCA
GCAGGCTCTGTCCCA	MEME-3	AAEL022058	1593	1607	+	-8.44792	5.58e-05	0.594	GCAAAGTCTGTCACA
GCAGGCTCTGTCCCA	MEME-3	AAEL004095	1678	1692	+	-8.44792	5.58e-05	0.594	TCAACCTCTGTACCA
GCAGGCTCTGTCCCA	MEME-3	Or16	1123	1137	+	-8.53125	5.7e-05	0.602	GTAAGTTCTATCCCA
GCAGGCTCTGTCCCA	MEME-3	AAEL011460	329	343	+	-8.5625	6.02e-05	0.61	GAAGTCTTTTGCACA
GCAGGCTCTGTCCCA	MEME-3	AAEL006052	438	452	-	-8.5625	6.02e-05	0.61	GAAGTTTTAGTCCAA
GCAGGCTCTGTCCCA	MEME-3	AAEL011460	613	627	-	-8.5625	6.02e-05	0.61	GAAGTCTTTTGCACA
GCAGGCTCTGTCCCA	MEME-3	Or43	663	677	-	-8.5625	6.02e-05	0.61	CAAGTCATTTTCCCA
GCAGGCTCTGTCCCA	MEME-3	AAEL012103	1755	1769	+	-8.5625	6.02e-05	0.61	GAAGTCTTTGGCTAA
GCAGGCTCTGTCCCA	MEME-3	AAEL002655	1768	1782	-	-8.5625	6.02e-05	0.61	GACGTTTTTCTCCCA
GCAGGCTCTGTCCCA	MEME-3	AAEL007393	42	56	+	-8.60417	6.23e-05	0.618	ACAGGATCTGTTCAA
GCAGGCTCTGTCCCA	MEME-3	AAEL007739	298	312	+	-8.60417	6.23e-05	0.618	GCAGGATCTATTCGA
GCAGGCTCTGTCCCA	MEME-3	AAEL027261	899	913	+	-8.60417	6.23e-05	0.618	TCATGATCTCTCCCA
GCAGGCTCTGTCCCA	MEME-3	AAEL013623	266	280	+	-8.94792	6.34e-05	0.625	TCCGCCTTTGCCCCA
GCAGGCTCTGTCCCA	MEME-3	AAEL016998	22	36	+	-9.10417	6.98e-05	0.637	GCTGGTTTAGTGCCA
GCAGGCTCTGTCCCA	MEME-3	Or77	752	766	-	-9.10417	6.98e-05	0.637	GCAAGCTTCGTCCTT
GCAGGCTCTGTCCCA	MEME-3	AAEL015412	886	900	-	-9.10417	6.98e-05	0.637	GCAAGCTTCGTCCTT
GCAGGCTCTGTCCCA	MEME-3	Or2	903	917	+	-9.10417	6.98e-05	0.637	CCTGGCTTATTCCCA
GCAGGCTCTGTCCCA	MEME-3	AAEL001987	1009	1023	+	-9.10417	6.98e-05	0.637	GCAGGCTTCGTCTTT
GCAGGCTCTGTCCCA	MEME-3	AAEL021745	1125	1139	-	-9.10417	6.98e-05	0.637	TCAGGCGTTGCACCA
GCAGGCTCTGTCCCA	MEME-3	AAEL000351	1256	1270	-	-9.10417	6.98e-05	0.637	GCCCGTTTTGCCCCA
GCAGGCTCTGTCCCA	MEME-3	AAEL004095	1445	1459	-	-9.10417	6.98e-05	0.637	GCAGGCTTTGGCATG
GCAGGCTCTGTCCCA	MEME-3	Ir8a	1656	1670	+	-9.10417	6.98e-05	0.637	GCGTGTTTAGTCCCA
GCAGGCTCTGTCCCA	MEME-3	AAEL008384	1664	1678	-	-9.10417	6.98e-05	0.637	TCAGGTTTTGCCCCT
GCAGGCTCTGTCCCA	MEME-3	AAEL021195	1766	1780	+	-9.10417	6.98e-05	0.637	GCACGTTTTGCCCCC
GCAGGCTCTGTCCCA	MEME-3	Ir75e	1767	1781	-	-9.10417	6.98e-05	0.637	GCGGGGTTTGTCGCG
GCAGGCTCTGTCCCA	MEME-3	AAEL000582	1509	1523	+	-9.28125	7.19e-05	0.652	AAAGTGTTTGTTCCA
GCAGGCTCTGTCCCA	MEME-3	AAEL024330	1696	1710	-	-9.59375	7.26e-05	0.654	GGAAACTTTGTCCCC
GCAGGCTCTGTCCCA	MEME-3	AAEL001981	106	120	+	-9.66667	7.58e-05	0.666	ACCGAATTTGTCCCA
GCAGGCTCTGTCCCA	MEME-3	AAEL006052	350	364	-	-9.66667	7.58e-05	0.666	GCAGCCTTTGCCTGA
GCAGGCTCTGTCCCA	MEME-3	AAEL004703	1577	1591	+	-9.66667	7.58e-05	0.666	TCTGCCTTTTTCCCA
GCAGGCTCTGTCCCA	MEME-3	AAEL005182	1768	1782	+	-9.66667	7.58e-05	0.666	GCAGACTTTGATGCA
GCAGGCTCTGTCCCA	MEME-3	AAEL019903	631	645	+	-9.75	7.89e-05	0.673	TGAGGCTTTCTCCCT
GCAGGCTCTGTCCCA	MEME-3	AAEL024256	1570	1584	-	-9.75	7.89e-05	0.673	GGAAGCTTTGAACCA
GCAGGCTCTGTCCCA	MEME-3	AAEL021594	251	265	-	-9.82292	8.76e-05	0.673	TCAGGCATTATTCCA
GCAGGCTCTGTCCCA	MEME-3	Or70	274	288	+	-9.82292	8.76e-05	0.673	CCAGGGATTGTACCA
GCAGGCTCTGTCCCA	MEME-3	AAEL013623	278	292	+	-9.82292	8.76e-05	0.673	CCAAGCTTTGTCCGC
GCAGGCTCTGTCCCA	MEME-3	AAEL010650	400	414	+	-9.82292	8.76e-05	0.673	ACAGGTATTGTTCCA
GCAGGCTCTGTCCCA	MEME-3	AAEL001022	434	448	-	-9.82292	8.76e-05	0.673	GCAGGATTCGTCTTA
GCAGGCTCTGTCCCA	MEME-3	AAEL021683	473	487	+	-9.82292	8.76e-05	0.673	GCAGGAGTTTTCTCA
GCAGGCTCTGTCCCA	MEME-3	AAEL027610	585	599	+	-9.82292	8.76e-05	0.673	ACAGGCTTTGATGCA
GCAGGCTCTGTCCCA	MEME-3	AAEL023066	593	607	-	-9.82292	8.76e-05	0.673	TCAGGCATTATTCCA
GCAGGCTCTGTCCCA	MEME-3	AAEL003066	786	800	-	-9.82292	8.76e-05	0.673	GCCAGATTTGTCACA
GCAGGCTCTGTCCCA	MEME-3	AAEL021594	981	995	-	-9.82292	8.76e-05	0.673	TCAGGCATTATTCCA
GCAGGCTCTGTCCCA	MEME-3	AAEL023066	982	996	-	-9.82292	8.76e-05	0.673	TCAGGCATTTTTCCA
GCAGGCTCTGTCCCA	MEME-3	AAEL011677	1058	1072	-	-9.82292	8.76e-05	0.673	GCAGGATTAGTTCAA
GCAGGCTCTGTCCCA	MEME-3	AAEL010650	1106	1120	-	-9.82292	8.76e-05	0.673	GCAGGCATTTTATCA
GCAGGCTCTGTCCCA	MEME-3	AAEL011756	1320	1334	-	-9.82292	8.76e-05	0.673	GCGCGCTTTGTTTCA
GCAGGCTCTGTCCCA	MEME-3	AAEL021594	1371	1385	-	-9.82292	8.76e-05	0.673	TCAGGCATTTTTCCA
GCAGGCTCTGTCCCA	MEME-3	AAEL023066	1372	1386	-	-9.82292	8.76e-05	0.673	TCAGGCATTTTTCCA
GCAGGCTCTGTCCCA	MEME-3	AAEL003772	1739	1753	-	-9.82292	8.76e-05	0.673	CCAGGTTTTGCACCA
GCAGGCTCTGTCCCA	MEME-3	AAEL021594	1761	1775	-	-9.82292	8.76e-05	0.673	TCAGGCATTATTCCA
GCAGGCTCTGTCCCA	MEME-3	AAEL023066	1762	1776	-	-9.82292	8.76e-05	0.673	TCAGGCATTTTTCCA
GCAGGCTCTGTCCCA	MEME-3	AAEL011957	1840	1854	-	-9.82292	8.76e-05	0.673	GCAGGTCTTTTCGCA
GCAGGCTCTGTCCCA	MEME-3	AAEL013388	1884	1898	-	-9.82292	8.76e-05	0.673	GCAGGATTTCTGCCG
GCAGGCTCTGTCCCA	MEME-3	AAEL015048	1984	1998	+	-9.82292	8.76e-05	0.673	ACCGGTTTTGTCCGA
GCAGGCTCTGTCCCA	MEME-3	AAEL026649	220	234	-	-10.3125	8.93e-05	0.673	GCAGTCTCAGCCACT
GCAGGCTCTGTCCCA	MEME-3	Ir41g	1028	1042	+	-10.3125	8.93e-05	0.673	TGAAACTTTGTCCCA
GCAGGCTCTGTCCCA	MEME-3	AAEL005893	51	65	-	-10.3854	9.14e-05	0.673	TCAGATTTTTTCCCA
GCAGGCTCTGTCCCA	MEME-3	AAEL026871	90	104	+	-10.3854	9.14e-05	0.673	GCAAACTTTGTACGA
GCAGGCTCTGTCCCA	MEME-3	AAEL025158	169	183	-	-10.3854	9.14e-05	0.673	GCATACTTTCTACCA
GCAGGCTCTGTCCCA	MEME-3	Ir75g	376	390	-	-10.3854	9.14e-05	0.673	GCATACTTTCTACCA
GCAGGCTCTGTCCCA	MEME-3	AAEL001374	718	732	+	-10.3854	9.14e-05	0.673	GCAAAATTTTTCCCA
GCAGGCTCTGTCCCA	MEME-3	AAEL010946	1235	1249	-	-10.3854	9.14e-05	0.673	ACAGATTTTGTTCCA
GCAGGCTCTGTCCCA	MEME-3	AAEL021194	42	56	-	-10.4688	9.35e-05	0.673	AGAGGTTTTTTCCCA
GCAGGCTCTGTCCCA	MEME-3	AAEL003165	301	315	+	-10.4688	9.35e-05	0.673	GTAGGATTTTTGCCA
GCAGGCTCTGTCCCA	MEME-3	AAEL009479	708	722	+	-10.4688	9.35e-05	0.673	AGAGGTTTTTTCCCA
GCAGGCTCTGTCCCA	MEME-3	AAEL020082	1328	1342	+	-10.4688	9.35e-05	0.673	AGAGGTTTTTTCCCA
GCAGGCTCTGTCCCA	MEME-3	AAEL022554	1845	1859	+	-10.4688	9.35e-05	0.673	TTAGGGTTTCTCCCA
GCAGGCTCTGTCCCA	MEME-3	AAEL021683	1821	1835	-	-10.5208	9.46e-05	0.678	GCCGTATATGGCCCA
GCAGGCTCTGTCCCA	MEME-3	AAEL021815	988	1002	+	-10.5417	9.79e-05	0.694	GCAAGGTTTGTTCTA
GCAGGCTCTGTCCCA	MEME-3	AAEL013323	1704	1718	+	-10.5417	9.79e-05	0.694	GCATGCTTTTTTCAA
GCAGGCTCTGTCCCA	MEME-3	AAEL020149	484	498	-	-10.9583	9.91e-05	0.7	GGAATCTCAGTCCCT
# FIMO (Find Individual Motif Occurrences): Version 5.5.7 compiled on Aug 29 2024 at 17:50:14
# The format of this file is described at https://meme-suite.org/meme/doc/fimo-output-format.html#tsv_results.
# fimo --verbosity 1 --oc fimo_out_3 --bgfile ./background --motif GCAGGCTCTGTCCCA meme_out/meme.xml Orco_DN_upstream.fasta
