## Supplementary XSTREME Motif Analysis for "The co-receptors *Orco* and *Ir8a* are required for coordinated expression of chemosensory genes in the antennae of the yellow fever mosquito, *Aedes aegypti*": fimo.tsv

motif_id	motif_alt_id	sequence_name	start	stop	strand	score	p-value	q-value	matched_sequence
GGGTTCGAWTCCCGS	MEME-1	Gr36	100	114	-	28.8966	1.7e-10	4.18e-05	GGGTTCGATTCCCGC
GGGTTCGAWTCCCGS	MEME-1	Orco	158	172	-	28.8966	1.7e-10	4.18e-05	GGGTTCGATTCCCGC
GGGTTCGAWTCCCGS	MEME-1	AAEL007305	409	423	+	28.8966	1.7e-10	4.18e-05	GGGTTCGATTCCCGC
GGGTTCGAWTCCCGS	MEME-1	AAEL006052	464	478	-	28.8966	1.7e-10	4.18e-05	GGGTTCGATTCCCGC
GGGTTCGAWTCCCGS	MEME-1	AAEL025613	666	680	+	28.8966	1.7e-10	4.18e-05	GGGTTCGATTCCCGC
GGGTTCGAWTCCCGS	MEME-1	AAEL008409	962	976	+	28.8966	1.7e-10	4.18e-05	GGGTTCGATTCCCGC
GGGTTCGAWTCCCGS	MEME-1	AAEL002655	989	1003	-	28.8276	3.41e-10	4.18e-05	GGGTTCGATTCCCGG
GGGTTCGAWTCCCGS	MEME-1	AAEL013649	1094	1108	-	28.8276	3.41e-10	4.18e-05	GGGTTCGATTCCCGG
GGGTTCGAWTCCCGS	MEME-1	AAEL024004	1381	1395	+	28.8276	3.41e-10	4.18e-05	GGGTTCGATTCCCGG
GGGTTCGAWTCCCGS	MEME-1	AAEL006902	1416	1430	-	28.8276	3.41e-10	4.18e-05	GGGTTCGATTCCCGG
GGGTTCGAWTCCCGS	MEME-1	Or86	1614	1628	-	28.8276	3.41e-10	4.18e-05	GGGTTCGATTCCCGG
GGGTTCGAWTCCCGS	MEME-1	AAEL024256	1800	1814	+	28.8276	3.41e-10	4.18e-05	GGGTTCGATTCCCGG
GGGTTCGAWTCCCGS	MEME-1	AAEL002267	813	827	+	28.046	5.11e-10	5.37e-05	GGGTTCGAATCCCGC
GGGTTCGAWTCCCGS	MEME-1	AAEL024591	1086	1100	-	28.046	5.11e-10	5.37e-05	GGGTTCGAATCCCGC
GGGTTCGAWTCCCGS	MEME-1	AAEL013775	634	648	+	27.977	6.82e-10	6.68e-05	GGGTTCGAATCCCGG
GGGTTCGAWTCCCGS	MEME-1	AAEL005182	5	19	+	26.2759	1.52e-09	8.95e-05	GGGTTCGAATCCCAC
GGGTTCGAWTCCCGS	MEME-1	AAEL000502	184	198	-	26.2759	1.52e-09	8.95e-05	GGGTTCGAATCCCAC
GGGTTCGAWTCCCGS	MEME-1	AAEL019999	615	629	-	26.2759	1.52e-09	8.95e-05	GGGTTCGAATCCCAC
GGGTTCGAWTCCCGS	MEME-1	AAEL005109	1011	1025	-	26.2759	1.52e-09	8.95e-05	GGGTTCGAATCCCAC
GGGTTCGAWTCCCGS	MEME-1	AAEL022037	1110	1124	+	26.2759	1.52e-09	8.95e-05	GGGTTCGAATCCCAC
GGGTTCGAWTCCCGS	MEME-1	AAEL022932	1262	1276	+	26.2759	1.52e-09	8.95e-05	GGGTTCGAATCCCAC
GGGTTCGAWTCCCGS	MEME-1	Or29	1326	1340	-	26.2759	1.52e-09	8.95e-05	GGGTTCGAATCCCAC
GGGTTCGAWTCCCGS	MEME-1	AAEL006075	1382	1396	-	26.2759	1.52e-09	8.95e-05	GGGTTCGAATCCCAC
GGGTTCGAWTCCCGS	MEME-1	AAEL021683	1752	1766	-	26.2759	1.52e-09	8.95e-05	GGGTTCGAATCCCAC
GGGTTCGAWTCCCGS	MEME-1	AAEL000705	1796	1810	-	26.2759	1.52e-09	8.95e-05	GGGTTCGAATCCCAC
GGGTTCGAWTCCCGS	MEME-1	AAEL005496	1457	1471	+	26.2069	1.8e-09	0.000102	GGGTTCGAATCCCAG
GGGTTCGAWTCCCGS	MEME-1	AAEL019869	542	556	-	26.1264	2.14e-09	0.000117	GGGTTGGATTCCCGG
GGGTTCGAWTCCCGS	MEME-1	AAEL008746	790	804	+	25.8506	2.35e-09	0.000123	GGGTTCGCTTCCCGG
GGGTTCGAWTCCCGS	MEME-1	AAEL013649	491	505	+	25.1724	3.48e-09	0.000177	GGGTTCGATTCGCGC
GGGTTCGAWTCCCGS	MEME-1	AAEL000320	1505	1519	-	25.1034	4.44e-09	0.000218	GCGTTCGATTCCCGG
GGGTTCGAWTCCCGS	MEME-1	AAEL009125	999	1013	-	23.8161	9.67e-09	0.000444	GGGTTCGATTCTCGG
GGGTTCGAWTCCCGS	MEME-1	AAEL005520	1325	1339	-	23.8161	9.67e-09	0.000444	GGGTTCGATTCTCGG
GGGTTCGAWTCCCGS	MEME-1	AAEL024010	628	642	+	23.2874	1.5e-08	0.000666	GGGTTCGATTCCCTG
GGGTTCGAWTCCCGS	MEME-1	AAEL027214	659	673	-	22.6897	1.99e-08	0.000859	GGGTTCGATTCCTGG
GGGTTCGAWTCCCGS	MEME-1	AAEL024780	7	21	+	22.5517	2.12e-08	0.000889	GGGTTCGAATCGCAC
GGGTTCGAWTCCCGS	MEME-1	AAEL025705	472	486	+	21.2299	4.2e-08	0.00171	GGGTTCAAATCCCAC
GGGTTCGAWTCCCGS	MEME-1	AAEL000484	1090	1104	+	20.1954	6.71e-08	0.00267	GGGTTCGATACCCCG
GGGTTCGAWTCCCGS	MEME-1	AAEL027881	164	178	-	18.977	1.35e-07	0.00521	GGATTCGATTTCCGG
GGGTTCGAWTCCCGS	MEME-1	AAEL014516	1661	1675	+	18.7241	1.55e-07	0.00585	GGATTGGTTTCCCGG
GGGTTCGAWTCCCGS	MEME-1	Or78	1074	1088	-	18.2989	1.89e-07	0.00696	GGATTCAATTCCCAG
GGGTTCGAWTCCCGS	MEME-1	AAEL003382	367	381	+	17.5517	2.6e-07	0.00934	GGGCTCGAATCCCGC
GGGTTCGAWTCCCGS	MEME-1	Or117	1327	1341	-	16.7241	3.79e-07	0.0133	GGGTTCGATCCCCAC
GGGTTCGAWTCCCGS	MEME-1	AAEL010780	456	470	-	16.069	4.98e-07	0.0165	GTGTTGTATTCCCGG
GGGTTCGAWTCCCGS	MEME-1	AAEL004003	357	371	+	16.046	5.02e-07	0.0165	GGGTTCCATTCCCAC
GGGTTCGAWTCCCGS	MEME-1	Or71	1155	1169	-	16.023	5.05e-07	0.0165	GGGTTCGAATCCCAA
GGGTTCGAWTCCCGS	MEME-1	Or43	296	310	-	15.8736	5.43e-07	0.0173	GGGTTCGAACCCCAC
GGGTTCGAWTCCCGS	MEME-1	AAEL025158	1663	1677	-	15.6322	5.83e-07	0.0178	GCGTTGGCTACCCGG
GGGTTCGAWTCCCGS	MEME-1	Ir75g	1870	1884	-	15.6322	5.83e-07	0.0178	GCGTTGGCTACCCGG
GGGTTCGAWTCCCGS	MEME-1	AAEL001981	1215	1229	+	15.046	7.58e-07	0.0227	TTGTTCGATTCGCGC
GGGTTCGAWTCCCGS	MEME-1	AAEL014731	1814	1828	+	14.7241	8.47e-07	0.0249	GTGTTGGAATCCCTG
GGGTTCGAWTCCCGS	MEME-1	AAEL012737	1241	1255	-	13.9195	1.2e-06	0.0346	GCGTTCGATTACCGG
GGGTTCGAWTCCCGS	MEME-1	AAEL027658	982	996	+	13.7471	1.28e-06	0.0362	GGATTGTTTTCCCGC
GGGTTCGAWTCCCGS	MEME-1	AAEL005892	1473	1487	-	12.6552	1.92e-06	0.0534	TGATTCGTTTCGCGC
GGGTTCGAWTCCCGS	MEME-1	AAEL022881	1442	1456	+	11.8276	2.67e-06	0.0727	TCGTTGGTTTCCCAG
GGGTTCGAWTCCCGS	MEME-1	Or41	1352	1366	+	11.7816	2.72e-06	0.0727	TGGTTCGAATCTTGC
GGGTTCGAWTCCCGS	MEME-1	AAEL027263	5	19	-	11.3793	3.08e-06	0.0807	GGATTCTAATCCTAC
GGGTTCGAWTCCCGS	MEME-1	AAEL007437	723	737	+	10.6897	3.97e-06	0.102	AGGTTCGAATTCCGG
GGGTTCGAWTCCCGS	MEME-1	AAEL013388	518	532	+	10.5862	4.09e-06	0.104	GGGTTCGATCTCCAC
GGGTTCGAWTCCCGS	MEME-1	Or44	1148	1162	+	10.4483	4.24e-06	0.106	GGATTGGAATCCAGC
GGGTTCGAWTCCCGS	MEME-1	Gr4	1645	1659	-	10.2644	4.5e-06	0.11	GGGTTGGCTTACCAC
GGGTTCGAWTCCCGS	MEME-1	AAEL005073	446	460	-	10.092	4.82e-06	0.116	GGATTCGATTCCCCA
GGGTTCGAWTCCCGS	MEME-1	AAEL007818	64	78	+	10.0115	4.98e-06	0.116	AGGTTCAAATCCCAG
GGGTTCGAWTCCCGS	MEME-1	AAEL011454	998	1012	-	10.0115	4.98e-06	0.116	GTGTTCTAATTCCAG
GGGTTCGAWTCCCGS	MEME-1	AAEL002723	1246	1260	-	9.93103	5.15e-06	0.118	AGGTTGAATTCCCGG
GGGTTCGAWTCCCGS	MEME-1	AAEL012075	1719	1733	+	9.74713	5.41e-06	0.122	GGATTGTCAACCCGG
GGGTTCGAWTCCCGS	MEME-1	AAEL011454	613	627	+	9.70115	5.48e-06	0.122	GGATTCGATGCTCGG
GGGTTCGAWTCCCGS	MEME-1	AAEL006949	1053	1067	-	9.25287	6.45e-06	0.141	GGATTCTCTTCCTAC
GGGTTCGAWTCCCGS	MEME-1	AAEL018709	383	397	+	8.91954	7.22e-06	0.156	AGGTTCGAATTCCAG
GGGTTCGAWTCCCGS	MEME-1	Or15	868	882	+	8.58621	8.11e-06	0.172	GGGTTCAATTCTCGA
GGGTTCGAWTCCCGS	MEME-1	AAEL019478	1712	1726	-	8.56322	8.17e-06	0.172	GCCTTCGATACCCAC
GGGTTCGAWTCCCGS	MEME-1	AAEL003176	784	798	+	8.45977	8.51e-06	0.176	GGGTTGGTTACCCGA
GGGTTCGAWTCCCGS	MEME-1	Or81	1489	1503	+	8.3908	8.71e-06	0.178	GCGTTCGATATTCAG
GGGTTCGAWTCCCGS	MEME-1	AAEL021683	1032	1046	-	8.28736	9e-06	0.179	TGATTCGCTACTCGC
GGGTTCGAWTCCCGS	MEME-1	AAEL022091	1178	1192	+	8.27586	9.04e-06	0.179	GCGTTCTCTACTCGG
GGGTTCGAWTCCCGS	MEME-1	AAEL025383	208	222	-	8.24138	9.16e-06	0.179	GGATTCAAATTCCCG
GGGTTCGAWTCCCGS	MEME-1	AAEL013388	1920	1934	+	8.12644	9.56e-06	0.185	GTGTTCGAATCGAGC
GGGTTCGAWTCCCGS	MEME-1	AAEL019946	138	152	+	8.02299	9.91e-06	0.189	TCGTTCGAATCCAGC
GGGTTCGAWTCCCGS	MEME-1	AAEL022371	1959	1973	+	7.91954	1.02e-05	0.191	GAGTTCGATTTGCGG
GGGTTCGAWTCCCGS	MEME-1	AAEL012737	1102	1116	+	7.88506	1.03e-05	0.191	TGGTTGGAATTCTGG
GGGTTCGAWTCCCGS	MEME-1	AAEL005893	207	221	+	7.68966	1.09e-05	0.198	ATGTTCTATTCCCGC
GGGTTCGAWTCCCGS	MEME-1	Or85	932	946	+	7.68966	1.09e-05	0.198	TTGTTCCATTCCCGC
GGGTTCGAWTCCCGS	MEME-1	AAEL026812	531	545	-	7.62069	1.12e-05	0.2	TTGTTCGATTCTTGC
GGGTTCGAWTCCCGS	MEME-1	AAEL003831	1072	1086	-	7.57471	1.14e-05	0.202	GCGTTGGAATTCTAC
GGGTTCGAWTCCCGS	MEME-1	AAEL024741	548	562	+	7.35632	1.21e-05	0.208	GGGTGCGATTCACGC
GGGTTCGAWTCCCGS	MEME-1	AAEL001391	1094	1108	+	7.35632	1.21e-05	0.208	GAATTCGATTCTCAC
GGGTTCGAWTCCCGS	MEME-1	AAEL000882	1917	1931	-	7.34483	1.22e-05	0.208	GCATCGGAATCCCGG
GGGTTCGAWTCCCGS	MEME-1	AAEL026233	1833	1847	+	7.06897	1.36e-05	0.229	CGGTTCGCATCTCAG
GGGTTCGAWTCCCGS	MEME-1	AAEL025080	1315	1329	+	6.87356	1.44e-05	0.24	GGCTTCGATTCCTCC
GGGTTCGAWTCCCGS	MEME-1	AAEL008336	1540	1554	-	6.5977	1.54e-05	0.252	GTGTTCGGATCCTGC
GGGTTCGAWTCCCGS	MEME-1	AAEL025080	1958	1972	+	6.5977	1.54e-05	0.252	GGTTTCGATTCCAGG
GGGTTCGAWTCCCGS	MEME-1	AAEL000502	1596	1610	-	6.51724	1.58e-05	0.254	TGATTCGCTACTCAC
GGGTTCGAWTCCCGS	MEME-1	AAEL000340	543	557	-	6.48276	1.6e-05	0.254	TGGTTGAAAACCCCG
GGGTTCGAWTCCCGS	MEME-1	AAEL027327	208	222	+	6.45977	1.61e-05	0.254	GAGTTCAAATCGCAC
GGGTTCGAWTCCCGS	MEME-1	AAEL007437	15	29	-	6.42529	1.63e-05	0.254	GGCTTCGAAACTCAC
GGGTTCGAWTCCCGS	MEME-1	AAEL000502	1005	1019	+	6.36782	1.66e-05	0.257	GGATTCAAATTTCAC
GGGTTCGAWTCCCGS	MEME-1	AAEL003382	183	197	-	6.21839	1.75e-05	0.269	AGATTGAATTCCCGG
GGGTTCGAWTCCCGS	MEME-1	AAEL004798	497	511	-	6.17241	1.78e-05	0.27	TTGTTGGTTTTCCGG
GGGTTCGAWTCCCGS	MEME-1	AAEL011118	1597	1611	-	6.11494	1.81e-05	0.271	GGGGTGATATCCCGC
GGGTTCGAWTCCCGS	MEME-1	AAEL026940	1910	1924	+	6.02299	1.85e-05	0.275	TGATTCGATTTCTAC
GGGTTCGAWTCCCGS	MEME-1	Or31	203	217	-	5.96552	1.88e-05	0.276	TTATTGGAATCCCTC
GGGTTCGAWTCCCGS	MEME-1	Or71	834	848	-	5.89655	1.92e-05	0.277	TGGTTCGAATCTCAT
GGGTTCGAWTCCCGS	MEME-1	AAEL028220	1597	1611	+	5.88506	1.92e-05	0.277	GGGTTGAATTCTCGA
GGGTTCGAWTCCCGS	MEME-1	AAEL003060	595	609	-	5.85057	1.95e-05	0.278	TTGTTCCATTCCCAG
GGGTTCGAWTCCCGS	MEME-1	AAEL007437	867	881	-	5.81609	1.97e-05	0.279	GTGTTCTATTACCAG
GGGTTCGAWTCCCGS	MEME-1	AAEL006816	1650	1664	-	5.71264	2.04e-05	0.286	GCATTCGATTCGCAT
GGGTTCGAWTCCCGS	MEME-1	AAEL023571	1431	1445	+	5.55172	2.13e-05	0.288	CCGTTCGCTTCGCAC
GGGTTCGAWTCCCGS	MEME-1	AAEL012075	1717	1731	-	5.55172	2.13e-05	0.288	GGGTTGACAATCCAG
GGGTTCGAWTCCCGS	MEME-1	AAEL008012	884	898	+	5.52874	2.14e-05	0.288	GGGATCGAATCCCAT
GGGTTCGAWTCCCGS	MEME-1	AAEL009125	153	167	+	5.47126	2.17e-05	0.288	AGGTTCGATTTCTGC
GGGTTCGAWTCCCGS	MEME-1	Or29	213	227	-	5.45977	2.18e-05	0.288	GGAATCGTTTCCCTC
GGGTTCGAWTCCCGS	MEME-1	AAEL009479	1072	1086	-	5.45977	2.18e-05	0.288	GGGTTGAAAATCCCG
GGGTTCGAWTCCCGS	MEME-1	AAEL026309	352	366	-	5.36782	2.24e-05	0.292	GAATTCGTTTCTCGG
GGGTTCGAWTCCCGS	MEME-1	AAEL002723	1358	1372	+	5.33333	2.26e-05	0.292	CGATTCGTTTCTCGC
GGGTTCGAWTCCCGS	MEME-1	AAEL020553	1425	1439	+	5.32184	2.27e-05	0.292	GGGTTGAAAAACCGC
GGGTTCGAWTCCCGS	MEME-1	AAEL007147	1495	1509	+	5.24138	2.32e-05	0.296	GGATTCGAATACTAC
GGGTTCGAWTCCCGS	MEME-1	AAEL013001	1430	1444	+	5.16092	2.39e-05	0.302	TGATTCAATTCGTGC
GGGTTCGAWTCCCGS	MEME-1	Or88	682	696	+	5.11494	2.42e-05	0.304	TCGTTCGAGTCTCGG
GGGTTCGAWTCCCGS	MEME-1	Or29	789	803	+	5.06897	2.46e-05	0.306	GAGTTTGATTCCCAC
GGGTTCGAWTCCCGS	MEME-1	AAEL020346	1495	1509	+	5	2.5e-05	0.309	TTGTTCGAATCTTAC
GGGTTCGAWTCCCGS	MEME-1	AAEL027940	318	332	-	4.96552	2.53e-05	0.31	GGGTTCATAACTCTC
GGGTTCGAWTCCCGS	MEME-1	AAEL008384	952	966	-	4.86207	2.61e-05	0.317	GTCTTCGATTTCCAG
GGGTTCGAWTCCCGS	MEME-1	AAEL013649	1637	1651	+	4.83908	2.63e-05	0.317	GGGTTCGCCTCTTGG
GGGTTCGAWTCCCGS	MEME-1	AAEL020850	1472	1486	-	4.81609	2.65e-05	0.317	TCATTGGAATCCTAG
GGGTTCGAWTCCCGS	MEME-1	AAEL027854	6	20	+	4.74713	2.71e-05	0.318	GGATTGGTTACCCGA
GGGTTCGAWTCCCGS	MEME-1	Or40	1952	1966	+	4.74713	2.71e-05	0.318	TGGTTGGAACCTCGG
GGGTTCGAWTCCCGS	MEME-1	AAEL023057	196	210	+	4.68966	2.75e-05	0.321	TGGTCCGTTTCCCCG
GGGTTCGAWTCCCGS	MEME-1	AAEL005759	1477	1491	+	4.44828	2.96e-05	0.342	GTGTACTCATCCCGG
GGGTTCGAWTCCCGS	MEME-1	AAEL027658	153	167	+	4.37931	3.02e-05	0.344	TGGTCGGATTCCTGG
GGGTTCGAWTCCCGS	MEME-1	Or16	750	764	-	4.37931	3.02e-05	0.344	GGGTTCGCCTCCTTC
GGGTTCGAWTCCCGS	MEME-1	AAEL007716	598	612	-	4.27586	3.11e-05	0.349	TGATTCTTATTCCGG
GGGTTCGAWTCCCGS	MEME-1	AAEL011510	488	502	+	4.24138	3.15e-05	0.349	CGGTTGAAATCCCCG
GGGTTCGAWTCCCGS	MEME-1	Ir7n	1646	1660	+	4.24138	3.15e-05	0.349	CGGTTGAAATCCCCG
GGGTTCGAWTCCCGS	MEME-1	Ir41g	49	63	+	4.22989	3.16e-05	0.349	TGGTTTGCTTCGCAG
GGGTTCGAWTCCCGS	MEME-1	Ir8a	104	118	-	4.18391	3.19e-05	0.349	GCGTTCAAATCCCCA
GGGTTCGAWTCCCGS	MEME-1	AAEL002655	1890	1904	+	4.17241	3.2e-05	0.349	GGATTCGCATTCTCG
GGGTTCGAWTCCCGS	MEME-1	AAEL009531	451	465	+	4.10345	3.27e-05	0.353	GAATTCGCATTCCGG
GGGTTCGAWTCCCGS	MEME-1	AAEL003176	68	82	+	4.05747	3.32e-05	0.356	GCGTTCGAACTGCGC
GGGTTCGAWTCCCGS	MEME-1	AAEL029089	108	122	+	4.01149	3.37e-05	0.359	TGGTTTGAATCCTAC
GGGTTCGAWTCCCGS	MEME-1	AAEL018709	960	974	+	3.96552	3.42e-05	0.36	GGTTTGAATTCCTGC
GGGTTCGAWTCCCGS	MEME-1	AAEL011882	226	240	-	3.95402	3.43e-05	0.36	CGATTCGTATCCCTC
GGGTTCGAWTCCCGS	MEME-1	AAEL024591	1691	1705	+	3.93103	3.46e-05	0.36	GTATTGGTTTCTCCC
GGGTTCGAWTCCCGS	MEME-1	AAEL025080	1955	1969	-	3.90805	3.48e-05	0.36	GGAATCGAAACCTGC
GGGTTCGAWTCCCGS	MEME-1	Or97	831	845	+	3.88506	3.51e-05	0.36	GCGCTGTCTTCCCGG
GGGTTCGAWTCCCGS	MEME-1	Or44	406	420	-	3.8046	3.59e-05	0.366	GGCATGGAATCCCGC
GGGTTCGAWTCCCGS	MEME-1	AAEL025654	1913	1927	-	3.66667	3.72e-05	0.377	GGATTGAAATTTCAC
GGGTTCGAWTCCCGS	MEME-1	AAEL009125	646	660	+	3.6092	3.77e-05	0.378	GGACTTGATTCCCGG
GGGTTCGAWTCCCGS	MEME-1	AAEL027987	736	750	-	3.52874	3.87e-05	0.378	GAATTGGATTTCCAC
GGGTTCGAWTCCCGS	MEME-1	AAEL008012	881	895	-	3.52874	3.87e-05	0.378	GGATTCGATCCCAGG
GGGTTCGAWTCCCGS	MEME-1	AAEL021745	345	359	-	3.50575	3.9e-05	0.378	GGTTTCGATACTCTC
GGGTTCGAWTCCCGS	MEME-1	AAEL020524	666	680	+	3.45977	3.97e-05	0.378	CGATTCGATACTCAC
GGGTTCGAWTCCCGS	MEME-1	AAEL009531	4	18	-	3.44828	3.98e-05	0.378	GCGTTTGAATTGCGC
GGGTTCGAWTCCCGS	MEME-1	AAEL023398	478	492	-	3.44828	3.98e-05	0.378	GCGTTCATTTTTCAG
GGGTTCGAWTCCCGS	MEME-1	AAEL007456	558	572	-	3.44828	3.98e-05	0.378	GCGTTTGAATTGCGC
GGGTTCGAWTCCCGS	MEME-1	AAEL015048	1335	1349	+	3.44828	3.98e-05	0.378	GCGTTTGAATTGCGC
GGGTTCGAWTCCCGS	MEME-1	AAEL020553	474	488	-	3.42529	4.02e-05	0.378	GTATTCAAGTCCCAG
GGGTTCGAWTCCCGS	MEME-1	AAEL027275	307	321	-	3.41379	4.04e-05	0.378	TCATTCACTTCCCCG
GGGTTCGAWTCCCGS	MEME-1	AAEL011454	1897	1911	+	3.41379	4.04e-05	0.378	TGGTTGGAAAACCAG
GGGTTCGAWTCCCGS	MEME-1	Ir157	149	163	-	3.37931	4.09e-05	0.38	GGATTCTATTCTTTG
GGGTTCGAWTCCCGS	MEME-1	AAEL008384	1059	1073	-	3.29885	4.2e-05	0.388	TGGTTCGACTCTCTG
GGGTTCGAWTCCCGS	MEME-1	Or88	996	1010	-	3.21839	4.3e-05	0.394	GTGTTCGAAAACCCC
GGGTTCGAWTCCCGS	MEME-1	Or71	1397	1411	+	3.1954	4.32e-05	0.394	GGATTCTAATCCACG
GGGTTCGAWTCCCGS	MEME-1	AAEL003841	1422	1436	+	3.12644	4.4e-05	0.394	AGATTCAAATCTCGC
GGGTTCGAWTCCCGS	MEME-1	AAEL001680	93	107	-	3.11494	4.42e-05	0.394	GGGTTGAATTCTGAG
GGGTTCGAWTCCCGS	MEME-1	AAEL005892	1541	1555	+	3.10345	4.43e-05	0.394	TCGTTCGCTTCGCGT
GGGTTCGAWTCCCGS	MEME-1	AAEL005892	458	472	-	3.08046	4.46e-05	0.394	TGGTTGAATTCCAAC
GGGTTCGAWTCCCGS	MEME-1	AAEL024010	1886	1900	-	3.08046	4.46e-05	0.394	GAGTTCGACTCCCCG
GGGTTCGAWTCCCGS	MEME-1	AAEL027584	1293	1307	-	3.02299	4.52e-05	0.398	GGGTACGGTTCTCGG
GGGTTCGAWTCCCGS	MEME-1	Or70	380	394	-	2.88506	4.69e-05	0.408	TTGGTGGAATCCCAG
GGGTTCGAWTCCCGS	MEME-1	Or2	1021	1035	-	2.83908	4.76e-05	0.408	TGGTTGAAATTCTGG
GGGTTCGAWTCCCGS	MEME-1	AAEL011460	1308	1322	+	2.83908	4.76e-05	0.408	TGGTTGAAATTCTGG
GGGTTCGAWTCCCGS	MEME-1	AAEL004798	1829	1843	-	2.7931	4.81e-05	0.408	GCGATGGCTTTCCGG
GGGTTCGAWTCCCGS	MEME-1	AAEL002655	1887	1901	-	2.7931	4.81e-05	0.408	GAATGCGAATCCCGC
GGGTTCGAWTCCCGS	MEME-1	AAEL020753	1318	1332	-	2.78161	4.83e-05	0.408	ACGTTGGCTTCGCAG
GGGTTCGAWTCCCGS	MEME-1	AAEL000320	1062	1076	-	2.77011	4.85e-05	0.408	GGGTTCAAGTCTTGG
GGGTTCGAWTCCCGS	MEME-1	AAEL000340	1102	1116	+	2.77011	4.85e-05	0.408	TGATTGAAAACCCCG
GGGTTCGAWTCCCGS	MEME-1	AAEL027275	593	607	-	2.72414	4.91e-05	0.409	GCATCGGATTCCCTC
GGGTTCGAWTCCCGS	MEME-1	Ir8a	541	555	-	2.67816	4.99e-05	0.409	GGATTCGTTTCGCCA
GGGTTCGAWTCCCGS	MEME-1	AAEL005496	1454	1468	-	2.67816	4.99e-05	0.409	GGATTCGAACCCAGG
GGGTTCGAWTCCCGS	MEME-1	AAEL012575	1943	1957	+	2.67816	4.99e-05	0.409	GTGTCCGAATCGTGC
GGGTTCGAWTCCCGS	MEME-1	AAEL013466	1867	1881	-	2.62069	5.07e-05	0.413	GCGTTGGATATTCCG
GGGTTCGAWTCCCGS	MEME-1	Ir7q	1043	1057	-	2.6092	5.09e-05	0.413	GGTGTCGCTTCCCAC
GGGTTCGAWTCCCGS	MEME-1	AAEL007716	547	561	-	2.51724	5.23e-05	0.42	TGAATCGAATTCCGG
GGGTTCGAWTCCCGS	MEME-1	AAEL008746	54	68	-	2.49425	5.27e-05	0.42	GTGTTGGAAATCTAC
GGGTTCGAWTCCCGS	MEME-1	AAEL021815	304	318	-	2.49425	5.27e-05	0.42	TGATTGGTTTCCGGC
GGGTTCGAWTCCCGS	MEME-1	AAEL027658	771	785	+	2.48276	5.29e-05	0.42	TGGTGCAAATCCCCG
GGGTTCGAWTCCCGS	MEME-1	AAEL026354	1712	1726	-	2.28736	5.56e-05	0.439	GTATTCACCTCCCGC
GGGTTCGAWTCCCGS	MEME-1	AAEL025613	257	271	-	2.1954	5.71e-05	0.446	GGGTTCAATCCCAGG
GGGTTCGAWTCCCGS	MEME-1	Or79	726	740	+	2.1954	5.71e-05	0.446	GGGTTCAATCCCAGG
GGGTTCGAWTCCCGS	MEME-1	AAEL027263	8	22	+	2.13793	5.81e-05	0.452	GGATTAGAATCCAGC
GGGTTCGAWTCCCGS	MEME-1	AAEL026347	1824	1838	-	2.11494	5.86e-05	0.453	GTGTTGACTTCCTCG
GGGTTCGAWTCCCGS	MEME-1	Or44	1145	1159	-	2.06897	5.95e-05	0.458	GGATTCCAATCCAGC
GGGTTCGAWTCCCGS	MEME-1	AAEL007955	1827	1841	-	2.04598	5.99e-05	0.459	TCATTCATTTCGCAG
GGGTTCGAWTCCCGS	MEME-1	AAEL023325	596	610	+	2.02299	6.05e-05	0.461	GTGTTTGAAATCCGG
GGGTTCGAWTCCCGS	MEME-1	AAEL008177	539	553	+	1.98851	6.11e-05	0.463	TGGTTGGTTTCGTTC
GGGTTCGAWTCCCGS	MEME-1	Or105	187	201	-	1.93103	6.21e-05	0.468	GGATTCAAATTTTGG
GGGTTCGAWTCCCGS	MEME-1	AAEL021745	243	257	-	1.85057	6.34e-05	0.475	CGGTTCGAAAACCGG
GGGTTCGAWTCCCGS	MEME-1	AAEL007818	1890	1904	+	1.82759	6.37e-05	0.475	GGGTTCGATTCAGCC
GGGTTCGAWTCCCGS	MEME-1	Ir75c	1223	1237	-	1.68966	6.58e-05	0.483	GGGTACGATATTCAC
GGGTTCGAWTCCCGS	MEME-1	AAEL006425	1530	1544	+	1.68966	6.58e-05	0.483	ACGTGCGATTCCCAG
GGGTTCGAWTCCCGS	MEME-1	Or33	1770	1784	+	1.68966	6.58e-05	0.483	GCATTTGAATTCCAC
GGGTTCGAWTCCCGS	MEME-1	AAEL008336	665	679	-	1.66667	6.62e-05	0.484	GCGTTCGTTTCGGCG
GGGTTCGAWTCCCGS	MEME-1	AAEL016992	1553	1567	+	1.64368	6.67e-05	0.484	GGATTGGAAAGTCGC
GGGTTCGAWTCCCGS	MEME-1	AAEL002723	1538	1552	+	1.6092	6.72e-05	0.484	TCGTTGGATTCGCAA
GGGTTCGAWTCCCGS	MEME-1	Or101	437	451	-	1.56322	6.8e-05	0.484	GTTTTCGTTACGCGG
GGGTTCGAWTCCCGS	MEME-1	Or101	761	775	-	1.56322	6.8e-05	0.484	GTTTTCGTTACGCGG
GGGTTCGAWTCCCGS	MEME-1	Or43	299	313	+	1.55172	6.82e-05	0.484	GGGTTCGAACCCACG
GGGTTCGAWTCCCGS	MEME-1	AAEL001349	525	539	+	1.55172	6.82e-05	0.484	CGGTTCGATTCTGGC
GGGTTCGAWTCCCGS	MEME-1	AAEL011118	80	94	+	1.51724	6.88e-05	0.484	GGAATGGATCCCCGG
GGGTTCGAWTCCCGS	MEME-1	AAEL020300	977	991	-	1.51724	6.88e-05	0.484	TGGTTTGATTCCAGG
GGGTTCGAWTCCCGS	MEME-1	Or97	861	875	+	1.48276	6.94e-05	0.486	GGGCCGGATTCGCGC
GGGTTCGAWTCCCGS	MEME-1	AAEL025613	1424	1438	+	1.37931	7.15e-05	0.498	GTGTTCGTATGTCAC
GGGTTCGAWTCCCGS	MEME-1	AAEL022553	1161	1175	-	1.35632	7.2e-05	0.499	TCGTTGGCTTCCGAG
GGGTTCGAWTCCCGS	MEME-1	AAEL012832	1187	1201	-	1.31034	7.28e-05	0.499	TAGTTCGAAACTCAC
GGGTTCGAWTCCCGS	MEME-1	Or96	1788	1802	-	1.31034	7.28e-05	0.499	GGCTTCTAAACTCAG
GGGTTCGAWTCCCGS	MEME-1	Or71	1394	1408	-	1.29885	7.31e-05	0.499	GGATTAGAATCCCAT
GGGTTCGAWTCCCGS	MEME-1	Or117	1159	1173	-	1.24138	7.43e-05	0.506	TGATGCGTAACCCGC
GGGTTCGAWTCCCGS	MEME-1	AAEL029089	1301	1315	+	1.2069	7.5e-05	0.507	GACTTCGCATCCCAC
GGGTTCGAWTCCCGS	MEME-1	AAEL020524	456	470	+	1.1954	7.53e-05	0.507	CCATTGGAAACCCAC
GGGTTCGAWTCCCGS	MEME-1	AAEL011118	1288	1302	-	1.17241	7.59e-05	0.508	TGGTTCGAAAATCAC
GGGTTCGAWTCCCGS	MEME-1	Or86	1892	1906	-	1.16092	7.61e-05	0.508	GCATTGGAAAGCCAC
GGGTTCGAWTCCCGS	MEME-1	AAEL012737	1766	1780	-	1.14943	7.63e-05	0.508	GGATTTTATTCCTAG
GGGTTCGAWTCCCGS	MEME-1	AAEL022932	1756	1770	-	1.13793	7.67e-05	0.508	GGCTTCGGAACCCAC
GGGTTCGAWTCCCGS	MEME-1	AAEL001208	95	109	+	1.10345	7.75e-05	0.509	TGATTGAATTCTTGG
GGGTTCGAWTCCCGS	MEME-1	AAEL019478	1565	1579	-	1.10345	7.75e-05	0.509	TCCTTCGATTTCCAC
GGGTTCGAWTCCCGS	MEME-1	AAEL007818	165	179	+	1.04598	7.88e-05	0.512	GGATTGGATTACCGA
GGGTTCGAWTCCCGS	MEME-1	AAEL005496	1561	1575	+	1.04598	7.88e-05	0.512	GGATTGGATTACCGA
GGGTTCGAWTCCCGS	MEME-1	AAEL011677	340	354	-	0.988506	8.01e-05	0.516	TTGTTTGCTTCGCGG
GGGTTCGAWTCCCGS	MEME-1	AAEL028220	1310	1324	-	0.988506	8.01e-05	0.516	TTGTTTGCTTCGCGG
GGGTTCGAWTCCCGS	MEME-1	AAEL007098	597	611	+	0.954023	8.08e-05	0.516	GCATTCACATTGCAC
GGGTTCGAWTCCCGS	MEME-1	AAEL005374	853	867	+	0.931034	8.13e-05	0.516	GCGTTCGATACGGTC
GGGTTCGAWTCCCGS	MEME-1	Ir75b	351	365	-	0.91954	8.15e-05	0.516	GCGTTGTTTTCACAC
GGGTTCGAWTCCCGS	MEME-1	AAEL024572	1302	1316	+	0.91954	8.15e-05	0.516	GCGATCGCATCGTGG
GGGTTCGAWTCCCGS	MEME-1	Ir41a	1878	1892	-	0.896552	8.2e-05	0.517	TTATTGTAAACCCAC
GGGTTCGAWTCCCGS	MEME-1	AAEL027412	1091	1105	+	0.804598	8.4e-05	0.527	GTGTTCTAACCTCAC
GGGTTCGAWTCCCGS	MEME-1	AAEL022058	1939	1953	-	0.793103	8.43e-05	0.527	TGATTCTCACCCCGC
GGGTTCGAWTCCCGS	MEME-1	AAEL019999	384	398	+	0.735632	8.56e-05	0.529	GGGTTGTTTTGCCTC
GGGTTCGAWTCCCGS	MEME-1	Or105	1800	1814	+	0.724138	8.59e-05	0.529	TTATTCAATACGCAC
GGGTTCGAWTCCCGS	MEME-1	AAEL027412	892	906	-	0.701149	8.64e-05	0.529	ATGTTCGAATACCGC
GGGTTCGAWTCCCGS	MEME-1	AAEL026344	589	603	-	0.689655	8.66e-05	0.529	GCATTCATATCCAGC
GGGTTCGAWTCCCGS	MEME-1	AAEL027658	846	860	+	0.666667	8.71e-05	0.529	TGGTTAAAATCCTGG
GGGTTCGAWTCCCGS	MEME-1	AAEL001022	953	967	-	0.666667	8.71e-05	0.529	TGGTTGGTTTCCATC
GGGTTCGAWTCCCGS	MEME-1	AAEL022553	1008	1022	-	0.666667	8.71e-05	0.529	GCGTTGTATTTTCTG
GGGTTCGAWTCCCGS	MEME-1	Or40	71	85	+	0.62069	8.82e-05	0.531	GCGTCAGCTTCCCGG
GGGTTCGAWTCCCGS	MEME-1	AAEL009760	1215	1229	+	0.62069	8.82e-05	0.531	GGGTTGGTTTTGCAA
GGGTTCGAWTCCCGS	MEME-1	AAEL005520	630	644	+	0.528736	9.02e-05	0.54	TGGTGGAATTCTCGC
GGGTTCGAWTCCCGS	MEME-1	AAEL020300	1076	1090	+	0.517241	9.04e-05	0.54	GCGTTCGTATTGCGA
GGGTTCGAWTCCCGS	MEME-1	AAEL006075	419	433	+	0.471264	9.13e-05	0.54	GGTATCAATTCCCAG
GGGTTCGAWTCCCGS	MEME-1	AAEL027987	126	140	-	0.448276	9.19e-05	0.54	GTGTTAGATACGCCG
GGGTTCGAWTCCCGS	MEME-1	Gr5	950	964	-	0.448276	9.19e-05	0.54	CGGTTGAAAACCCCG
GGGTTCGAWTCCCGS	MEME-1	Gr5	1510	1524	+	0.448276	9.19e-05	0.54	CGGTTGAAAACCCCG
GGGTTCGAWTCCCGS	MEME-1	AAEL010780	552	566	+	0.413793	9.26e-05	0.542	TGATTGGCTTCGCGT
GGGTTCGAWTCCCGS	MEME-1	AAEL021194	533	547	+	0.344828	9.44e-05	0.544	TAGTTGTAATCGCGG
GGGTTCGAWTCCCGS	MEME-1	AAEL004226	248	262	-	0.321839	9.5e-05	0.544	TGATTGAAATTTCGC
GGGTTCGAWTCCCGS	MEME-1	AAEL006052	484	498	+	0.287356	9.6e-05	0.544	TCGTTGTATTCCCAA
GGGTTCGAWTCCCGS	MEME-1	AAEL006348	797	811	+	0.275862	9.63e-05	0.544	GCGTTCAATATTCCG
GGGTTCGAWTCCCGS	MEME-1	AAEL007739	435	449	+	0.264368	9.66e-05	0.544	GGGTTCGAGACGAGG
GGGTTCGAWTCCCGS	MEME-1	Or13	1886	1900	-	0.252874	9.7e-05	0.544	TGATTGGAATCTGGG
GGGTTCGAWTCCCGS	MEME-1	AAEL002688	1767	1781	+	0.241379	9.74e-05	0.544	GGGTTCCAATCCATC
GGGTTCGAWTCCCGS	MEME-1	AAEL019478	111	125	-	0.229885	9.75e-05	0.544	GGATTCAAATTTTAC
GGGTTCGAWTCCCGS	MEME-1	AAEL002310	779	793	+	0.229885	9.75e-05	0.544	GGATTCAAATTTTAC
GGGTTCGAWTCCCGS	MEME-1	AAEL026233	1644	1658	+	0.229885	9.75e-05	0.544	GGGATCGAATTCGGC
GGGTTCGAWTCCCGS	MEME-1	AAEL008798	1558	1572	-	0.206897	9.82e-05	0.544	TGTTTCTTTTCGCGG
GGGTTCGAWTCCCGS	MEME-1	AAEL027263	1218	1232	+	0.183908	9.88e-05	0.544	GCGTTCGAATGCAAC
GGGTTCGAWTCCCGS	MEME-1	AAEL026344	250	264	+	0.172414	9.92e-05	0.544	GCGCTCGAAACGTGC
GGGTTCGAWTCCCGS	MEME-1	Or55	875	889	+	0.172414	9.92e-05	0.544	GGTTTGAATATCCGC
GGGTTCGAWTCCCGS	MEME-1	AAEL018709	959	973	+	0.172414	9.92e-05	0.544	TGGTTTGAATTCCTG
GGGTTCGAWTCCCGS	MEME-1	AAEL019903	1278	1292	-	0.172414	9.92e-05	0.544	TCGTTTACATCCCGC
GGGTTCGAWTCCCGS	MEME-1	AAEL022037	1820	1834	-	0.172414	9.92e-05	0.544	CGGTTGATTTCCTGC
# FIMO (Find Individual Motif Occurrences): Version 5.5.7 compiled on Aug 29 2024 at 17:50:14
# The format of this file is described at https://meme-suite.org/meme/doc/fimo-output-format.html#tsv_results.
# fimo --verbosity 1 --oc fimo_out_4 --bgfile ./background --motif GGGTTCGAWTCCCGS meme_out/meme.xml Orco_DN_upstream.fasta
