## Supplementary XSTREME Motif Analysis for "The co-receptors *Orco* and *Ir8a* are required for coordinated expression of chemosensory genes in the antennae of the yellow fever mosquito, *Aedes aegypti*": fimo.tsv

motif_id	motif_alt_id	sequence_name	start	stop	strand	score	p-value	q-value	matched_sequence
4-AACACTAAGCTGAG	STREME-4	AAEL000502	27	40	-	26.0104	3.99e-09	0.000345	AACACTAAGCTGAG
4-AACACTAAGCTGAG	STREME-4	AAEL005182	164	177	+	26.0104	3.99e-09	0.000345	AACACTAAGCTGAG
4-AACACTAAGCTGAG	STREME-4	AAEL019999	458	471	-	26.0104	3.99e-09	0.000345	AACACTAAGCTGAG
4-AACACTAAGCTGAG	STREME-4	AAEL027214	524	537	-	26.0104	3.99e-09	0.000345	AACACTAAGCTGAG
4-AACACTAAGCTGAG	STREME-4	AAEL025705	630	643	+	26.0104	3.99e-09	0.000345	AACACTAAGCTGAG
4-AACACTAAGCTGAG	STREME-4	AAEL011454	773	786	+	26.0104	3.99e-09	0.000345	AACACTAAGCTGAG
4-AACACTAAGCTGAG	STREME-4	AAEL005109	854	867	-	26.0104	3.99e-09	0.000345	AACACTAAGCTGAG
4-AACACTAAGCTGAG	STREME-4	AAEL013649	935	948	-	26.0104	3.99e-09	0.000345	AACACTAAGCTGAG
4-AACACTAAGCTGAG	STREME-4	AAEL012103	956	969	+	26.0104	3.99e-09	0.000345	AACACTAAGCTGAG
4-AACACTAAGCTGAG	STREME-4	AAEL004226	954	967	-	26.0104	3.99e-09	0.000345	AACACTAAGCTGAG
4-AACACTAAGCTGAG	STREME-4	Or71	1018	1031	-	26.0104	3.99e-09	0.000345	AACACTAAGCTGAG
4-AACACTAAGCTGAG	STREME-4	Or15	1038	1051	+	26.0104	3.99e-09	0.000345	AACACTAAGCTGAG
4-AACACTAAGCTGAG	STREME-4	Or29	1169	1182	-	26.0104	3.99e-09	0.000345	AACACTAAGCTGAG
4-AACACTAAGCTGAG	STREME-4	AAEL006075	1225	1238	-	26.0104	3.99e-09	0.000345	AACACTAAGCTGAG
4-AACACTAAGCTGAG	STREME-4	AAEL022037	1269	1282	+	26.0104	3.99e-09	0.000345	AACACTAAGCTGAG
4-AACACTAAGCTGAG	STREME-4	AAEL021683	1404	1417	-	26.0104	3.99e-09	0.000345	AACACTAAGCTGAG
4-AACACTAAGCTGAG	STREME-4	Or117	1687	1700	+	26.0104	3.99e-09	0.000345	AACACTAAGCTGAG
4-AACACTAAGCTGAG	STREME-4	AAEL013775	1393	1406	+	23.7292	6.42e-09	0.000497	AACACTGAGCTGAG
4-AACACTAAGCTGAG	STREME-4	AAEL005788	1447	1460	-	23.7292	6.42e-09	0.000497	AACACTGAGCTGAG
4-AACACTAAGCTGAG	STREME-4	AAEL013775	795	808	+	23.3125	8.86e-09	0.00062	AACACTACGCTGAG
4-AACACTAAGCTGAG	STREME-4	AAEL003772	1014	1027	+	23.3125	8.86e-09	0.00062	AACACTACGCTGAG
4-AACACTAAGCTGAG	STREME-4	Or16	1107	1120	+	23.25	1.13e-08	0.000754	GACACTAAGCTGAG
4-AACACTAAGCTGAG	STREME-4	AAEL024591	929	942	-	22.7188	2.18e-08	0.00128	AACACTAATCTGAG
4-AACACTAAGCTGAG	STREME-4	AAEL022932	1420	1433	+	22.7188	2.18e-08	0.00128	AACACTAATCTGAG
4-AACACTAAGCTGAG	STREME-4	Or86	1486	1499	-	22.7188	2.18e-08	0.00128	AACACTAATCTGAG
4-AACACTAAGCTGAG	STREME-4	AAEL006902	257	270	+	21.7917	3.33e-08	0.00181	AACACTAAGCTAAG
4-AACACTAAGCTGAG	STREME-4	AAEL026826	1290	1303	-	21.7917	3.33e-08	0.00181	AACACTAAGCTAAG
4-AACACTAAGCTGAG	STREME-4	AAEL027881	5	18	-	21.625	3.73e-08	0.00189	AACACTATGCTGAG
4-AACACTAAGCTGAG	STREME-4	AAEL002940	825	838	+	21.625	3.73e-08	0.00189	AACACTATGCTGAG
4-AACACTAAGCTGAG	STREME-4	AAEL025705	452	465	+	21.5833	4.13e-08	0.00202	AAGACTAAGCTGAG
4-AACACTAAGCTGAG	STREME-4	AAEL000484	1235	1248	+	21.5	5.32e-08	0.00253	AACTCTAAGCTGAG
4-AACACTAAGCTGAG	STREME-4	AAEL008746	951	964	+	21.2917	6.47e-08	0.00297	CACACTAAGCTGAG
4-AACACTAAGCTGAG	STREME-4	AAEL010500	1209	1222	+	21.0312	7.1e-08	0.00313	AACACTGCGCTGAG
4-AACACTAAGCTGAG	STREME-4	AAEL000882	1279	1292	-	20.9688	7.25e-08	0.00313	GACACTGAGCTGAG
4-AACACTAAGCTGAG	STREME-4	AAEL024004	1529	1542	+	20.8125	7.9e-08	0.00332	AACACTAAGTTGAG
4-AACACTAAGCTGAG	STREME-4	AAEL007437	877	890	+	20.5417	8.45e-08	0.00345	AACACTAAGGTGAG
4-AACACTAAGCTGAG	STREME-4	AAEL024010	788	801	+	19.7812	1.48e-07	0.00582	AACATTAAGCTGAG
4-AACACTAAGCTGAG	STREME-4	AAEL024780	165	178	+	19.7292	1.54e-07	0.00582	AACACTTATCTGAG
4-AACACTAAGCTGAG	STREME-4	Or28	1152	1165	+	19.7292	1.54e-07	0.00582	AACACTTATCTGAG
4-AACACTAAGCTGAG	STREME-4	Or97	13	26	-	19.5104	1.6e-07	0.00587	AACACTGAGCTAAG
4-AACACTAAGCTGAG	STREME-4	AAEL002655	829	842	-	19.2396	1.74e-07	0.00624	AGCACTTAGCTGAG
4-AACACTAAGCTGAG	STREME-4	AAEL002267	971	984	+	18.9375	2.02e-07	0.00706	AGCACTAATCTGAG
4-AACACTAAGCTGAG	STREME-4	AAEL019615	1700	1713	+	18.5104	2.72e-07	0.0093	AACTCTTAGCTGAG
4-AACACTAAGCTGAG	STREME-4	AAEL009125	855	868	-	18.2396	3.28e-07	0.011	ATCACTAATCTGAG
4-AACACTAAGCTGAG	STREME-4	AAEL029089	1449	1462	+	18.2083	3.43e-07	0.0112	AACACTTAGCTGCG
4-AACACTAAGCTGAG	STREME-4	Or43	317	330	-	17.7396	4.15e-07	0.0115	AAGACCAAGCTGAG
4-AACACTAAGCTGAG	STREME-4	AAEL007739	415	428	+	17.7396	4.15e-07	0.0115	AAGACCAAGCTGAG
4-AACACTAAGCTGAG	STREME-4	AAEL019999	636	649	-	17.7396	4.15e-07	0.0115	AAGACCAAGCTGAG
4-AACACTAAGCTGAG	STREME-4	AAEL005109	1032	1045	-	17.7396	4.15e-07	0.0115	AAGACCAAGCTGAG
4-AACACTAAGCTGAG	STREME-4	AAEL022037	1090	1103	+	17.7396	4.15e-07	0.0115	AAGACCAAGCTGAG
4-AACACTAAGCTGAG	STREME-4	Or71	1176	1189	-	17.7396	4.15e-07	0.0115	AAGACCAAGCTGAG
4-AACACTAAGCTGAG	STREME-4	Or29	1347	1360	-	17.7396	4.15e-07	0.0115	AAGACCAAGCTGAG
4-AACACTAAGCTGAG	STREME-4	AAEL006075	1403	1416	-	17.7396	4.15e-07	0.0115	AAGACCAAGCTGAG
4-AACACTAAGCTGAG	STREME-4	AAEL011499	1032	1045	+	17.6562	4.41e-07	0.012	AATACTGAGCTGAG
4-AACACTAAGCTGAG	STREME-4	Ir158	1554	1567	+	17.1042	6.2e-07	0.0166	GACACTAAGCTGAA
4-AACACTAAGCTGAG	STREME-4	AAEL005109	30	43	-	17.0729	6.42e-07	0.0169	CACACTAAGCTAAG
4-AACACTAAGCTGAG	STREME-4	AAEL003382	524	537	+	16.5729	9.11e-07	0.0235	AACACTAATATGAG
4-AACACTAAGCTGAG	STREME-4	AAEL023398	1507	1520	-	16.2604	1.01e-06	0.0256	AAAACTAAGTTGAG
4-AACACTAAGCTGAG	STREME-4	AAEL004213	1197	1210	-	15.4479	1.52e-06	0.038	AAAACTAAACTGAG
4-AACACTAAGCTGAG	STREME-4	AAEL019615	1375	1388	+	14.9792	1.95e-06	0.0477	GAGACCAAGCTGAG
4-AACACTAAGCTGAG	STREME-4	Or23	1474	1487	+	14.4062	2.41e-06	0.0581	GACACTACGCTGAT
4-AACACTAAGCTGAG	STREME-4	AAEL000502	205	218	-	13.9583	3e-06	0.0713	AGGACCAAGCTGAG
4-AACACTAAGCTGAG	STREME-4	Or41	1625	1638	+	13.7396	3.42e-06	0.0799	AACCCTTAGCTGAC
4-AACACTAAGCTGAG	STREME-4	AAEL024572	597	610	-	12.7604	5.35e-06	0.123	ATAACTAAGCTAAG
4-AACACTAAGCTGAG	STREME-4	AAEL027166	708	721	-	12.625	5.79e-06	0.131	AACACTTTACTGAG
4-AACACTAAGCTGAG	STREME-4	Ir75h	628	641	-	12.4167	6.43e-06	0.141	AAAACCAAGTTGAG
4-AACACTAAGCTGAG	STREME-4	AAEL025613	1351	1364	-	12.4167	6.43e-06	0.141	AAGCCTATGCTGAG
4-AACACTAAGCTGAG	STREME-4	AAEL007739	282	295	+	12.3854	6.51e-06	0.141	AACACTGAGTTGAT
4-AACACTAAGCTGAG	STREME-4	AAEL026609	1855	1868	+	12.1042	7.51e-06	0.16	AACATTATTCTGAG
4-AACACTAAGCTGAG	STREME-4	Or85	724	737	-	11.875	8.27e-06	0.174	AAAACTATGTTGAG
4-AACACTAAGCTGAG	STREME-4	AAEL003056	918	931	-	11.5833	9.33e-06	0.193	AGCACTAAGATGAC
4-AACACTAAGCTGAG	STREME-4	AAEL029089	1281	1294	+	11.5521	9.45e-06	0.193	AACATCATGCTGAG
4-AACACTAAGCTGAG	STREME-4	Or71	1415	1428	-	11.5104	9.68e-06	0.195	AAGATCAAGCTGAG
4-AACACTAAGCTGAG	STREME-4	Or33	1099	1112	-	11.3646	1.03e-05	0.205	AACACTAGGCTGTC
4-AACACTAAGCTGAG	STREME-4	AAEL001732	60	73	+	10.9271	1.26e-05	0.246	AAAACTATGCTGAT
4-AACACTAAGCTGAG	STREME-4	AAEL010585	1576	1589	-	10.6979	1.38e-05	0.268	GACACCACACTGAG
4-AACACTAAGCTGAG	STREME-4	AAEL023057	655	668	-	10.625	1.43e-05	0.272	CACACTTTTCTGAG
4-AACACTAAGCTGAG	STREME-4	AAEL029089	696	709	-	10.4271	1.56e-05	0.294	AACACTAATATGAA
4-AACACTAAGCTGAG	STREME-4	AAEL024780	130	143	+	10.1562	1.7e-05	0.317	AACTCTAAGTTGAT
4-AACACTAAGCTGAG	STREME-4	AAEL009763	14	27	-	10.0729	1.75e-05	0.32	AGCACTAAAATGAG
4-AACACTAAGCTGAG	STREME-4	AAEL013856	155	168	+	10.0104	1.8e-05	0.32	AACACCAAACTGAT
4-AACACTAAGCTGAG	STREME-4	AAEL006639	437	450	-	9.98958	1.82e-05	0.32	AACATTGATCTAAG
4-AACACTAAGCTGAG	STREME-4	Or33	296	309	+	9.97917	1.83e-05	0.32	AAAACTTATTTGAG
4-AACACTAAGCTGAG	STREME-4	AAEL012103	831	844	-	9.97917	1.83e-05	0.32	AAAACTTATTTGAG
4-AACACTAAGCTGAG	STREME-4	AAEL011770	1650	1663	+	9.94792	1.85e-05	0.32	AACACTGTGCAGAG
4-AACACTAAGCTGAG	STREME-4	AAEL000705	1722	1735	-	9.90625	1.88e-05	0.322	ATCACAGAGCTGAG
4-AACACTAAGCTGAG	STREME-4	Or55	1730	1743	-	9.70833	2.05e-05	0.344	AATACTAAACTAAG
4-AACACTAAGCTGAG	STREME-4	AAEL014613	1656	1669	+	9.69792	2.06e-05	0.344	GAAACTTAACTGAG
4-AACACTAAGCTGAG	STREME-4	AAEL005788	1706	1719	+	9.65625	2.09e-05	0.345	AACACTACTCTAAA
4-AACACTAAGCTGAG	STREME-4	AAEL009580	1753	1766	-	9.5	2.21e-05	0.358	ATCACCACGCTGTG
4-AACACTAAGCTGAG	STREME-4	AAEL002723	1935	1948	-	9.5	2.21e-05	0.358	AACACTTCACTGCG
4-AACACTAAGCTGAG	STREME-4	AAEL003056	1762	1775	+	9.44792	2.26e-05	0.362	AAAACTAATCTAAC
4-AACACTAAGCTGAG	STREME-4	AAEL009045	865	878	+	9.35417	2.35e-05	0.372	AACACTAAAATGAC
4-AACACTAAGCTGAG	STREME-4	AAEL003382	347	360	+	8.875	2.89e-05	0.434	ATGACCATGCTGAG
4-AACACTAAGCTGAG	STREME-4	AAEL002267	793	806	+	8.875	2.89e-05	0.434	ATGACCATGCTGAG
4-AACACTAAGCTGAG	STREME-4	Or28	975	988	+	8.875	2.89e-05	0.434	ATGACCATGCTGAG
4-AACACTAAGCTGAG	STREME-4	AAEL022932	1242	1255	+	8.875	2.89e-05	0.434	ATGACCATGCTGAG
4-AACACTAAGCTGAG	STREME-4	Or41	950	963	+	8.85417	2.91e-05	0.434	AGCAATAATCTGAG
4-AACACTAAGCTGAG	STREME-4	Or38	1856	1869	-	8.82292	2.95e-05	0.434	GAGTCTAAGCTGTG
4-AACACTAAGCTGAG	STREME-4	AAEL027038	900	913	-	8.8125	2.97e-05	0.434	AAAACTGAGCTAAA
4-AACACTAAGCTGAG	STREME-4	AAEL023980	780	793	-	8.80208	2.98e-05	0.434	AACACTACGTTGCC
4-AACACTAAGCTGAG	STREME-4	Or123	1211	1224	+	8.6875	3.1e-05	0.447	AACTCTGTGCTGAA
4-AACACTAAGCTGAG	STREME-4	Or13	907	920	-	8.60417	3.19e-05	0.456	AGCACTGAGTTGAA
4-AACACTAAGCTGAG	STREME-4	Or96	1784	1797	+	8.53125	3.28e-05	0.464	AACACTGAGTTTAG
4-AACACTAAGCTGAG	STREME-4	AAEL021683	1773	1786	-	8.45833	3.38e-05	0.47	ACGACCAAGCTGAG
4-AACACTAAGCTGAG	STREME-4	AAEL022155	891	904	-	8.40625	3.44e-05	0.47	AGCACTATTCTGAT
4-AACACTAAGCTGAG	STREME-4	AAEL005759	1703	1716	-	8.39583	3.45e-05	0.47	ATTCCTGAGCTGAG
4-AACACTAAGCTGAG	STREME-4	Or23	30	43	-	8.375	3.48e-05	0.47	GACTCTAAGCTAAA
4-AACACTAAGCTGAG	STREME-4	AAEL003176	604	617	-	8.375	3.48e-05	0.47	GACTCTAAGCTAAA
4-AACACTAAGCTGAG	STREME-4	AAEL007393	1292	1305	+	8.16667	3.8e-05	0.509	AACATTAAGGTGAT
4-AACACTAAGCTGAG	STREME-4	AAEL022676	87	100	-	8.13542	3.85e-05	0.511	CAGTCTAAGCTAAG
4-AACACTAAGCTGAG	STREME-4	AAEL012770	651	664	+	8.02083	4.02e-05	0.521	CACCCTAATTTGAG
4-AACACTAAGCTGAG	STREME-4	Ir8a	1945	1958	-	8.02083	4.02e-05	0.521	AACACTGAATTGAC
4-AACACTAAGCTGAG	STREME-4	Or87	1309	1322	+	8.01042	4.04e-05	0.521	CAATCTAAGCTAAG
4-AACACTAAGCTGAG	STREME-4	AAEL010946	55	68	+	7.91667	4.19e-05	0.536	GAAACTTATCTGAC
4-AACACTAAGCTGAG	STREME-4	AAEL011454	559	572	-	7.85417	4.28e-05	0.543	ACCACTAGGCTAAG
4-AACACTAAGCTGAG	STREME-4	AAEL029089	481	494	+	7.80208	4.39e-05	0.552	AAAACTAATCTAAA
4-AACACTAAGCTGAG	STREME-4	AAEL000320	1439	1452	+	7.75	4.48e-05	0.559	AATACTTTGCTGCG
4-AACACTAAGCTGAG	STREME-4	AAEL022918	603	616	-	7.71875	4.54e-05	0.561	AACACTGAACTCAG
4-AACACTAAGCTGAG	STREME-4	AAEL025080	1777	1790	+	7.6875	4.6e-05	0.564	AGAACCAAGCTGAT
4-AACACTAAGCTGAG	STREME-4	AAEL000582	1713	1726	+	7.48958	5e-05	0.608	AAAACCAGGGTGAG
4-AACACTAAGCTGAG	STREME-4	Ir75c	873	886	-	7.4375	5.09e-05	0.614	AACACTTATATGAA
4-AACACTAAGCTGAG	STREME-4	AAEL006720	555	568	-	7.39583	5.16e-05	0.617	AGCATTATGCTAAG
4-AACACTAAGCTGAG	STREME-4	AAEL002723	33	46	+	7.29167	5.37e-05	0.632	ACCACTAATATGAG
4-AACACTAAGCTGAG	STREME-4	AAEL001219	887	900	+	7.28125	5.39e-05	0.632	GAAACTACGCTAAC
4-AACACTAAGCTGAG	STREME-4	AAEL011460	793	806	+	7.25	5.46e-05	0.632	GACACCAAACTGAT
4-AACACTAAGCTGAG	STREME-4	Or33	1488	1501	-	7.21875	5.53e-05	0.632	CACACCAAACTAAG
4-AACACTAAGCTGAG	STREME-4	AAEL011499	1961	1974	-	7.19792	5.57e-05	0.632	GAAACTAAACTGTG
4-AACACTAAGCTGAG	STREME-4	AAEL013623	1048	1061	+	7.1875	5.59e-05	0.632	AACTCTACGGTGAA
4-AACACTAAGCTGAG	STREME-4	AAEL000842	1096	1109	+	7.1875	5.59e-05	0.632	AACTCTACGGTGAA
4-AACACTAAGCTGAG	STREME-4	AAEL002655	933	946	+	7.11458	5.76e-05	0.644	AACTCTATGCTTAG
4-AACACTAAGCTGAG	STREME-4	AAEL020524	627	640	+	7.10417	5.78e-05	0.644	GAAGCTGAGCTGAG
4-AACACTAAGCTGAG	STREME-4	AAEL003056	1616	1629	+	7.04167	5.91e-05	0.654	AAAACTGCTCTGAT
4-AACACTAAGCTGAG	STREME-4	AAEL011510	1140	1153	-	7.02083	5.96e-05	0.655	AAAACTGAACTGAA
4-AACACTAAGCTGAG	STREME-4	AAEL009125	897	910	+	6.92708	6.18e-05	0.665	AACAGTTAACTGAG
4-AACACTAAGCTGAG	STREME-4	AAEL000705	816	829	-	6.86458	6.33e-05	0.665	AAGATTAATTTGAG
4-AACACTAAGCTGAG	STREME-4	AAEL005520	1607	1620	+	6.86458	6.33e-05	0.665	AACTCTAATTTGAT
4-AACACTAAGCTGAG	STREME-4	AAEL027584	348	361	+	6.85417	6.35e-05	0.665	GTCATTTCGCTGAG
4-AACACTAAGCTGAG	STREME-4	AAEL007437	1567	1580	-	6.84375	6.37e-05	0.665	AACAGTCAGCTGAG
4-AACACTAAGCTGAG	STREME-4	AAEL014244	1442	1455	-	6.82292	6.42e-05	0.665	AAAACTAATTTGAT
4-AACACTAAGCTGAG	STREME-4	AAEL027261	826	839	-	6.8125	6.44e-05	0.665	GGGACCATGCTGAG
4-AACACTAAGCTGAG	STREME-4	AAEL022721	267	280	-	6.80208	6.46e-05	0.665	AGCATTGCGCTAAG
4-AACACTAAGCTGAG	STREME-4	AAEL023057	774	787	-	6.80208	6.46e-05	0.665	AACATTAATGTAAG
4-AACACTAAGCTGAG	STREME-4	AAEL021195	1689	1702	-	6.71875	6.67e-05	0.681	CACATCAAGCTGAC
4-AACACTAAGCTGAG	STREME-4	AAEL027987	1428	1441	+	6.69792	6.72e-05	0.681	AACTCCAAGCTGCT
4-AACACTAAGCTGAG	STREME-4	AAEL011407	1907	1920	+	6.65625	6.83e-05	0.688	ATCTCTAAGCTAAA
4-AACACTAAGCTGAG	STREME-4	AAEL005073	1571	1584	-	6.5625	7.09e-05	0.708	AAGACTAGGCTAAA
4-AACACTAAGCTGAG	STREME-4	AAEL024129	1134	1147	-	6.55208	7.12e-05	0.708	AGCACTTATCGGAG
4-AACACTAAGCTGAG	STREME-4	AAEL004095	1380	1393	+	6.53125	7.17e-05	0.708	GACATTACTCTGAC
4-AACACTAAGCTGAG	STREME-4	AAEL008746	1409	1422	+	6.44792	7.4e-05	0.72	CTCACTAAGCTAAA
4-AACACTAAGCTGAG	STREME-4	AAEL021330	1858	1871	-	6.42708	7.46e-05	0.72	AACATTTAGCTAAT
4-AACACTAAGCTGAG	STREME-4	AAEL023398	611	624	-	6.40625	7.51e-05	0.72	AACACTACTCCAAG
4-AACACTAAGCTGAG	STREME-4	AAEL011407	288	301	+	6.375	7.59e-05	0.72	ATCACTGTTTTGAG
4-AACACTAAGCTGAG	STREME-4	AAEL024129	1789	1802	-	6.34375	7.66e-05	0.72	AACACTGTTCTATG
4-AACACTAAGCTGAG	STREME-4	AAEL010390	390	403	+	6.33333	7.69e-05	0.72	AAAACTTCTCTGAA
4-AACACTAAGCTGAG	STREME-4	AAEL013649	1844	1857	-	6.33333	7.69e-05	0.72	CACTTTAAGCTAAG
4-AACACTAAGCTGAG	STREME-4	AAEL009077	542	555	+	6.3125	7.76e-05	0.72	AAACCTAAGCTAAA
4-AACACTAAGCTGAG	STREME-4	AAEL012778	1715	1728	+	6.3125	7.76e-05	0.72	ATGCCTAAACTGAG
4-AACACTAAGCTGAG	STREME-4	AAEL019649	1112	1125	+	6.30208	7.8e-05	0.72	TATACTATGCTGAG
4-AACACTAAGCTGAG	STREME-4	AAEL003066	1564	1577	+	6.28125	7.86e-05	0.72	CACATTAATCTGTG
4-AACACTAAGCTGAG	STREME-4	AAEL010780	831	844	-	6.27083	7.88e-05	0.72	AAAACCAAGTTGAA
4-AACACTAAGCTGAG	STREME-4	AAEL006027	1466	1479	-	6.23958	7.97e-05	0.722	AGCTCTTATTTGAG
4-AACACTAAGCTGAG	STREME-4	AAEL026649	1332	1345	+	6.22917	8e-05	0.722	AATTCTATGCTGCG
4-AACACTAAGCTGAG	STREME-4	AAEL000582	425	438	+	6.125	8.34e-05	0.738	CAAATTATGCTGAG
4-AACACTAAGCTGAG	STREME-4	AAEL022189	1122	1135	-	6.10417	8.4e-05	0.738	CTGACTTATCTGAG
4-AACACTAAGCTGAG	STREME-4	AAEL005073	1472	1485	-	6.05208	8.57e-05	0.738	ATCACTTTTCTGCG
4-AACACTAAGCTGAG	STREME-4	AAEL024741	479	492	-	6.04167	8.61e-05	0.738	AAGCCCACGCTAAG
4-AACACTAAGCTGAG	STREME-4	AAEL004703	676	689	-	6.03125	8.65e-05	0.738	AAAACTAAATTAAG
4-AACACTAAGCTGAG	STREME-4	AAEL006075	949	962	-	5.96875	8.86e-05	0.738	AGCCCTTATTTGAG
4-AACACTAAGCTGAG	STREME-4	AAEL010500	1159	1172	+	5.96875	8.86e-05	0.738	AAAACGAAGCTGAA
4-AACACTAAGCTGAG	STREME-4	AAEL006348	1231	1244	-	5.96875	8.86e-05	0.738	AAAACAAAGATGAG
4-AACACTAAGCTGAG	STREME-4	Or132	1085	1098	-	5.95833	8.9e-05	0.738	AGCACTAGGGTGAT
4-AACACTAAGCTGAG	STREME-4	AAEL026895	149	162	+	5.94792	8.93e-05	0.738	AAGTCTGCGCTGAT
4-AACACTAAGCTGAG	STREME-4	AAEL003382	594	607	+	5.9375	8.96e-05	0.738	ATCACTATATTGAG
4-AACACTAAGCTGAG	STREME-4	AAEL008746	1011	1024	-	5.9375	8.96e-05	0.738	AACTCTAAGTTAAA
4-AACACTAAGCTGAG	STREME-4	Or23	741	754	+	5.92708	8.99e-05	0.738	AGAACTTATGTGAG
4-AACACTAAGCTGAG	STREME-4	Ir75d	1039	1052	-	5.92708	8.99e-05	0.738	AGAACTTATGTGAG
4-AACACTAAGCTGAG	STREME-4	AAEL028220	168	181	+	5.91667	9.03e-05	0.738	ATGACTACTTTGAG
4-AACACTAAGCTGAG	STREME-4	AAEL004213	1951	1964	-	5.90625	9.06e-05	0.738	GAAACTGAACTGAC
4-AACACTAAGCTGAG	STREME-4	AAEL020884	455	468	-	5.89583	9.09e-05	0.738	AAAATCAAGCTGTG
4-AACACTAAGCTGAG	STREME-4	AAEL027881	593	606	+	5.89583	9.09e-05	0.738	AAAACTAAGTTAAT
4-AACACTAAGCTGAG	STREME-4	AAEL022918	1137	1150	-	5.88542	9.13e-05	0.738	AACATTGAGGTGAT
4-AACACTAAGCTGAG	STREME-4	AAEL027275	1944	1957	+	5.84375	9.26e-05	0.739	GAATCCAAGCTGAC
4-AACACTAAGCTGAG	STREME-4	AAEL005182	268	281	-	5.8125	9.35e-05	0.739	AAGAATTCGCTGAG
4-AACACTAAGCTGAG	STREME-4	AAEL022554	504	517	+	5.8125	9.35e-05	0.739	AAGAATTCGCTGAG
4-AACACTAAGCTGAG	STREME-4	AAEL005182	1128	1141	+	5.8125	9.35e-05	0.739	AAGAATTCGCTGAG
4-AACACTAAGCTGAG	STREME-4	AAEL025314	1365	1378	+	5.79167	9.42e-05	0.74	ATCCCTAAGCTGCA
4-AACACTAAGCTGAG	STREME-4	AAEL022091	1353	1366	-	5.76042	9.52e-05	0.74	AAAACTTATTTAAG
4-AACACTAAGCTGAG	STREME-4	AAEL022508	1759	1772	-	5.76042	9.52e-05	0.74	TACACTGAGCTAAC
4-AACACTAAGCTGAG	STREME-4	AAEL026458	571	584	+	5.72917	9.61e-05	0.744	AAAACTATGTTGAT
4-AACACTAAGCTGAG	STREME-4	AAEL008153	1617	1630	-	5.6875	9.73e-05	0.749	AACACTACAGTGAA
4-AACACTAAGCTGAG	STREME-4	AAEL011957	1186	1199	+	5.66667	9.78e-05	0.749	AGAACTAATCTAAC
4-AACACTAAGCTGAG	STREME-4	AAEL005109	339	352	+	5.63542	9.88e-05	0.749	AACTCTTTTTTGAG
4-AACACTAAGCTGAG	STREME-4	AAEL023057	1381	1394	-	5.63542	9.88e-05	0.749	AACTCTTTTTTGAG
4-AACACTAAGCTGAG	STREME-4	AAEL017572	1416	1429	-	5.61458	9.95e-05	0.75	CAAACTGCGCTGAT
4-AACACTAAGCTGAG	STREME-4	AAEL006075	346	359	-	5.60417	9.99e-05	0.75	AAGACTTATTTGAC
# FIMO (Find Individual Motif Occurrences): Version 5.5.7 compiled on Aug 29 2024 at 17:50:14
# The format of this file is described at https://meme-suite.org/meme/doc/fimo-output-format.html#tsv_results.
# fimo --verbosity 1 --oc fimo_out_5 --bgfile ./background --motif 4-AACACTAAGCTGAG streme_out/streme.xml Orco_DN_upstream.fasta
