## Supplementary XSTREME Motif Analysis for "The co-receptors *Orco* and *Ir8a* are required for coordinated expression of chemosensory genes in the antennae of the yellow fever mosquito, *Aedes aegypti*": fimo.tsv

motif_id	motif_alt_id	sequence_name	start	stop	strand	score	p-value	q-value	matched_sequence
GGGCCTTCCTTAGCC	MEME-2	AAEL027881	228	242	-	30.1354	1.7e-10	6.26e-05	GGGCCTTCCTTAGCC
GGGCCTTCCTTAGCC	MEME-2	AAEL013775	570	584	+	30.1354	1.7e-10	6.26e-05	GGGCCTTCCTTAGCC
GGGCCTTCCTTAGCC	MEME-2	AAEL009125	1063	1077	-	30.1354	1.7e-10	6.26e-05	GGGCCTTCCTTAGCC
GGGCCTTCCTTAGCC	MEME-2	AAEL006902	1480	1494	-	30.1354	1.7e-10	6.26e-05	GGGCCTTCCTTAGCC
GGGCCTTCCTTAGCC	MEME-2	AAEL005788	1536	1550	-	28.0208	8.34e-10	0.000211	GAGCCTTCCTTAGCC
GGGCCTTCCTTAGCC	MEME-2	AAEL008746	736	750	+	27.9688	1e-09	0.000211	GGGCCTTGCTTAGCC
GGGCCTTCCTTAGCC	MEME-2	AAEL000484	1026	1040	+	27.9688	1e-09	0.000211	GGGCCTTGCTTAGCC
GGGCCTTCCTTAGCC	MEME-2	Or86	1678	1692	-	26.4792	1.63e-09	0.000298	GGGCCATCCTTAGCC
GGGCCTTCCTTAGCC	MEME-2	AAEL024004	1317	1331	+	26.2917	1.91e-09	0.000311	GGGCCTTACTTAGCC
GGGCCTTCCTTAGCC	MEME-2	AAEL024010	564	578	+	26.2812	2.25e-09	0.00033	GAGCCTTCCTTCGCC
GGGCCTTCCTTAGCC	MEME-2	AAEL019869	606	620	-	23.6458	1.14e-08	0.00152	GAGCCTTCCTTAGCT
GGGCCTTCCTTAGCC	MEME-2	AAEL016998	520	534	-	23.4062	1.31e-08	0.0016	GTGCCTTTCTTCGCC
GGGCCTTCCTTAGCC	MEME-2	AAEL007305	1693	1707	+	21.7292	2.36e-08	0.00267	GTGCCTTTCTTTGCC
GGGCCTTCCTTAGCC	MEME-2	AAEL002655	1053	1067	-	21.3229	3.03e-08	0.00318	GGGCCTCCCTTAGCC
GGGCCTTCCTTAGCC	MEME-2	Or97	129	143	-	20.7083	3.89e-08	0.00336	GGACCTTCCTTAGCC
GGGCCTTCCTTAGCC	MEME-2	AAEL022508	131	145	-	20.7083	3.89e-08	0.00336	GGACCTTCCTTAGCC
GGGCCTTCCTTAGCC	MEME-2	AAEL013649	1159	1173	-	20.7083	3.89e-08	0.00336	GGACCTTCCTTAGCC
GGGCCTTCCTTAGCC	MEME-2	AAEL005520	1383	1397	-	20.6042	4.25e-08	0.00347	GGGCCTTCTTTAGCC
GGGCCTTCCTTAGCC	MEME-2	AAEL026871	1149	1163	-	19.2708	6.82e-08	0.00527	TTTCCTTCCTTAGCC
GGGCCTTCCTTAGCC	MEME-2	Or15	804	818	+	18.5938	8.88e-08	0.00652	GAACCTTCCTTAGCC
GGGCCTTCCTTAGCC	MEME-2	AAEL020500	76	90	-	12.9062	9.06e-07	0.0579	GTGACTTACTTCGCC
GGGCCTTCCTTAGCC	MEME-2	AAEL003772	263	277	+	12.9062	9.06e-07	0.0579	GTGACTTACTTCGCC
GGGCCTTCCTTAGCC	MEME-2	Or55	625	639	-	12.9062	9.06e-07	0.0579	GTGACTTACTTCGCC
GGGCCTTCCTTAGCC	MEME-2	AAEL012737	1304	1318	-	12.375	1.11e-06	0.0672	GATCCTTCCTTCGTC
GGGCCTTCCTTAGCC	MEME-2	AAEL026347	1396	1410	-	12.2396	1.14e-06	0.0672	CGGCCTTCCTTGGCC
GGGCCTTCCTTAGCC	MEME-2	AAEL000320	1569	1583	-	11.8958	1.35e-06	0.0765	GGACCTTCCATAGCC
GGGCCTTCCTTAGCC	MEME-2	Or88	192	206	-	10.8333	1.9e-06	0.0929	GGTTCATCCTTCGCC
GGGCCTTCCTTAGCC	MEME-2	AAEL028220	916	930	+	10.8333	1.9e-06	0.0929	GGTTCATCCTTCGCC
GGGCCTTCCTTAGCC	MEME-2	Or88	1060	1074	-	10.8333	1.9e-06	0.0929	GGTTCATCCTTCGCC
GGGCCTTCCTTAGCC	MEME-2	AAEL021253	1079	1093	-	10.8333	1.9e-06	0.0929	GGTTCATCCTTCGCC
GGGCCTTCCTTAGCC	MEME-2	AAEL021333	1070	1084	+	9.5	3.04e-06	0.144	GATCCTTTCTTCCCC
GGGCCTTCCTTAGCC	MEME-2	Ir25a	790	804	-	9.3125	3.13e-06	0.144	TTTCCTTGCTTTGCT
GGGCCTTCCTTAGCC	MEME-2	AAEL026746	990	1004	-	9.16667	3.23e-06	0.144	ATACCTTCCTTAGCC
GGGCCTTCCTTAGCC	MEME-2	AAEL020392	1728	1742	+	8	4.78e-06	0.202	TATCCTTCCTTCTCC
GGGCCTTCCTTAGCC	MEME-2	AAEL027406	952	966	+	7.95833	4.82e-06	0.202	GGTTCATTCTTCGCC
GGGCCTTCCTTAGCC	MEME-2	AAEL018709	26	40	+	7.82292	5.09e-06	0.208	GATCCTTTCTTTCCC
GGGCCTTCCTTAGCC	MEME-2	AAEL027854	1729	1743	+	7.21875	6.34e-06	0.252	GAGCGTTCTTTCGCC
GGGCCTTCCTTAGCC	MEME-2	AAEL019615	347	361	-	6.90625	6.77e-06	0.255	GACCCTTTCTGAGCC
GGGCCTTCCTTAGCC	MEME-2	Gr4	1171	1185	+	6.90625	6.77e-06	0.255	GAGCCCTTTTTAGCC
GGGCCTTCCTTAGCC	MEME-2	AAEL020000	749	763	-	6.36458	8.2e-06	0.301	TAGCCTACCTTGGCC
GGGCCTTCCTTAGCC	MEME-2	Ir7n	1244	1258	+	6.26042	8.55e-06	0.306	GAGCCTTCTATTGCC
GGGCCTTCCTTAGCC	MEME-2	Or88	1977	1991	+	5.84375	9.8e-06	0.343	GTTCCATTCTTCACC
GGGCCTTCCTTAGCC	MEME-2	AAEL000904	1563	1577	-	5.78125	1.01e-05	0.343	GGACCATCCTTCGGC
GGGCCTTCCTTAGCC	MEME-2	Or23	771	785	+	5.30208	1.2e-05	0.391	GTGTCATCCTTACCC
GGGCCTTCCTTAGCC	MEME-2	Ir75d	1008	1022	-	5.30208	1.2e-05	0.391	GTGTCATCCTTACCC
GGGCCTTCCTTAGCC	MEME-2	Or132	1602	1616	+	5.05208	1.3e-05	0.406	GTGCATTGATTCGCC
GGGCCTTCCTTAGCC	MEME-2	AAEL004226	996	1010	+	4.98958	1.3e-05	0.406	AGACCTTTCTTTGCC
GGGCCTTCCTTAGCC	MEME-2	AAEL029089	1513	1527	+	4.64583	1.41e-05	0.432	GGGCAATTCTTAGCG
GGGCCTTCCTTAGCC	MEME-2	AAEL010390	184	198	-	4.44792	1.55e-05	0.458	GAACCTTTGTTCGCC
GGGCCTTCCTTAGCC	MEME-2	AAEL001022	1146	1160	-	4.34375	1.58e-05	0.458	GTGCCTTTCTTCAAC
GGGCCTTCCTTAGCC	MEME-2	AAEL010500	1789	1803	+	4.28125	1.6e-05	0.458	GTGGCATCCTCCGCC
GGGCCTTCCTTAGCC	MEME-2	Or117	1084	1098	+	4.19792	1.62e-05	0.458	GAGCCTTGCTCTGCA
GGGCCTTCCTTAGCC	MEME-2	AAEL016998	276	290	-	3.85417	1.77e-05	0.491	GTGCCTTGCGCAGCT
GGGCCTTCCTTAGCC	MEME-2	AAEL024964	39	53	+	3.76042	1.82e-05	0.496	GGGACATCCGTAGCT
GGGCCTTCCTTAGCC	MEME-2	AAEL024004	1823	1837	-	3.58333	1.88e-05	0.5	AAGCCTTGCTTTGCG
GGGCCTTCCTTAGCC	MEME-2	AAEL008252	1707	1721	-	3.57292	1.91e-05	0.5	TGGCCTTACGTACCC
GGGCCTTCCTTAGCC	MEME-2	Ir7n	1198	1212	+	3.44792	2e-05	0.516	GATGCTTTCTTTGCT
GGGCCTTCCTTAGCC	MEME-2	AAEL019461	913	927	-	3.14583	2.19e-05	0.546	GTGCCATTTTGAGCC
GGGCCTTCCTTAGCC	MEME-2	AAEL009763	1465	1479	+	3.14583	2.19e-05	0.546	TGGCCGTCATTAGCT
GGGCCTTCCTTAGCC	MEME-2	Or16	270	284	-	3.07292	2.26e-05	0.547	GCGCCTTCCTGACCC
GGGCCTTCCTTAGCC	MEME-2	Or41	178	192	-	2.94792	2.34e-05	0.547	GATCCTTCTTTCGCA
GGGCCTTCCTTAGCC	MEME-2	AAEL005752	922	936	-	2.94792	2.34e-05	0.547	AAGCGTTCCTTCGCT
GGGCCTTCCTTAGCC	MEME-2	AAEL017572	1561	1575	-	2.90625	2.35e-05	0.547	AGGCCATTCTTCGTC
GGGCCTTCCTTAGCC	MEME-2	AAEL011677	1495	1509	+	2.85417	2.39e-05	0.548	GGGGCTTATTTAGCT
GGGCCTTCCTTAGCC	MEME-2	AAEL008409	236	250	+	2.53125	2.6e-05	0.57	GAGCCCTTTTTAGCT
GGGCCTTCCTTAGCC	MEME-2	AAEL004003	286	300	+	2.53125	2.6e-05	0.57	AAGGCATTCTTAGCC
GGGCCTTCCTTAGCC	MEME-2	AAEL025705	1186	1200	-	2.53125	2.6e-05	0.57	TTGACCTTCTTAGCC
GGGCCTTCCTTAGCC	MEME-2	AAEL002688	85	99	-	2.36458	2.86e-05	0.608	GGCCATTCCATAGCC
GGGCCTTCCTTAGCC	MEME-2	AAEL002940	805	819	-	2.36458	2.86e-05	0.608	GGCACTTCCATAGCC
GGGCCTTCCTTAGCC	MEME-2	Or28	702	716	-	2.28125	2.9e-05	0.608	GTGCCAGACTTAGCA
GGGCCTTCCTTAGCC	MEME-2	AAEL003891	1966	1980	-	2.1875	2.95e-05	0.608	TGAGCTTTCTTCGCC
GGGCCTTCCTTAGCC	MEME-2	AAEL025383	1612	1626	+	2.04167	3.02e-05	0.608	CGGCCGTGCTTTGCT
GGGCCTTCCTTAGCC	MEME-2	AAEL024337	1717	1731	+	1.9375	3.09e-05	0.608	AGTCCTAACTTCGCC
GGGCCTTCCTTAGCC	MEME-2	AAEL024997	1246	1260	-	1.91667	3.09e-05	0.608	ATTCCTTTCTTAGCG
GGGCCTTCCTTAGCC	MEME-2	Or69	762	776	-	1.90625	3.1e-05	0.608	GAACCTTACTTTGCA
GGGCCTTCCTTAGCC	MEME-2	Or15	406	420	-	1.88542	3.16e-05	0.61	GTTCCTTCCCTTCCC
GGGCCTTCCTTAGCC	MEME-2	AAEL020500	1953	1967	-	1.8125	3.24e-05	0.615	GAACATTTCTTAGCT
GGGCCTTCCTTAGCC	MEME-2	AAEL025314	281	295	-	1.80208	3.27e-05	0.615	GACCCTTACTTTGAC
GGGCCTTCCTTAGCC	MEME-2	AAEL026826	1039	1053	-	1.69792	3.4e-05	0.626	GTGCATTACTTTCCC
GGGCCTTCCTTAGCC	MEME-2	AAEL014425	1915	1929	+	1.66667	3.41e-05	0.626	TGTCCATTCATAGCT
GGGCCTTCCTTAGCC	MEME-2	AAEL011454	551	565	+	1.64583	3.48e-05	0.631	AGGGTTTCCTTAGCC
GGGCCTTCCTTAGCC	MEME-2	AAEL004031	348	362	-	1.5625	3.55e-05	0.635	GTTCCCTATTTAGCC
GGGCCTTCCTTAGCC	MEME-2	AAEL013856	1212	1226	-	1.40625	3.71e-05	0.641	GAGCCATTTTGCGCC
GGGCCTTCCTTAGCC	MEME-2	Ir41g	565	579	-	1.30208	3.78e-05	0.641	GGTTCATCTTTCGCC
GGGCCTTCCTTAGCC	MEME-2	AAEL015092	469	483	+	1.27083	3.82e-05	0.641	AATCCTTCCTTTCCC
GGGCCTTCCTTAGCC	MEME-2	AAEL005893	81	95	-	1.21875	3.87e-05	0.641	TGGCTTTGCTTGGCT
GGGCCTTCCTTAGCC	MEME-2	AAEL002378	1732	1746	+	1.16667	3.92e-05	0.641	TTGCCTTCTTTTCCC
GGGCCTTCCTTAGCC	MEME-2	AAEL006902	290	304	-	1.11458	3.99e-05	0.641	TGGCGTTACTTCCCC
GGGCCTTCCTTAGCC	MEME-2	Ir7q	291	305	-	1.11458	3.99e-05	0.641	GGTCTTTGATTTGCC
GGGCCTTCCTTAGCC	MEME-2	Or11	1476	1490	-	1.11458	3.99e-05	0.641	TGGCTTTGCTTTGAC
GGGCCTTCCTTAGCC	MEME-2	Or14	1672	1686	-	1.03125	4.05e-05	0.641	AAGCCATCTTTAGCT
GGGCCTTCCTTAGCC	MEME-2	AAEL000842	40	54	-	0.989583	4.06e-05	0.641	TGGCCATTCGTAGCA
GGGCCTTCCTTAGCC	MEME-2	AAEL012103	511	525	-	0.989583	4.06e-05	0.641	TGGCCATTCGTAGCA
GGGCCTTCCTTAGCC	MEME-2	AAEL011407	1270	1284	-	0.927083	4.23e-05	0.641	GATCCTTCCATAGAT
GGGCCTTCCTTAGCC	MEME-2	AAEL009760	1622	1636	+	0.90625	4.24e-05	0.641	GCGTCTTGCTGAGCC
GGGCCTTCCTTAGCC	MEME-2	AAEL025314	660	674	+	0.875	4.3e-05	0.641	GGTCCTTGCTAAGGT
GGGCCTTCCTTAGCC	MEME-2	AAEL010500	750	764	+	0.875	4.3e-05	0.641	GGGCTATACATTGCC
GGGCCTTCCTTAGCC	MEME-2	Or16	898	912	-	0.875	4.3e-05	0.641	GGGCGAGACTTTGCC
GGGCCTTCCTTAGCC	MEME-2	AAEL027166	1274	1288	-	0.864583	4.32e-05	0.641	GTGCCTCCCATAACC
GGGCCTTCCTTAGCC	MEME-2	AAEL003382	1544	1558	-	0.6875	4.58e-05	0.646	GATGCTTTCGTCGCC
GGGCCTTCCTTAGCC	MEME-2	AAEL001391	1567	1581	-	0.6875	4.58e-05	0.646	GAGCTATTCTTCTCC
GGGCCTTCCTTAGCC	MEME-2	AAEL001981	6	20	+	0.677083	4.61e-05	0.646	GATTTTTGCTTCGCC
GGGCCTTCCTTAGCC	MEME-2	AAEL024572	328	342	-	0.583333	4.66e-05	0.646	TGGCCTTCCTTCCAT
GGGCCTTCCTTAGCC	MEME-2	AAEL027214	542	556	+	0.510417	4.71e-05	0.646	TGAGCTTTCTTTGCC
GGGCCTTCCTTAGCC	MEME-2	AAEL022932	628	642	-	0.5	4.73e-05	0.646	TTTTCATGCTTTGCC
GGGCCTTCCTTAGCC	MEME-2	AAEL009960	1832	1846	+	0.5	4.73e-05	0.646	TTTCCATGCTTTCCC
GGGCCTTCCTTAGCC	MEME-2	AAEL002092	74	88	-	0.489583	4.74e-05	0.646	GAGCTTTCCTTGTCC
GGGCCTTCCTTAGCC	MEME-2	Ir75g	29	43	+	0.447917	4.75e-05	0.646	GGGCGTTTCTAGGCC
GGGCCTTCCTTAGCC	MEME-2	AAEL020300	1402	1416	+	0.364583	4.81e-05	0.648	GGTCCGTACTTGGCT
GGGCCTTCCTTAGCC	MEME-2	AAEL002654	1069	1083	+	0.197917	5.14e-05	0.681	TTGCCATGCCCAGCC
GGGCCTTCCTTAGCC	MEME-2	Or11	1497	1511	-	0.197917	5.14e-05	0.681	GGAACTTGCTCAGCC
GGGCCTTCCTTAGCC	MEME-2	AAEL026917	411	425	+	0.145833	5.32e-05	0.684	GAGTCTTCATCAGCC
GGGCCTTCCTTAGCC	MEME-2	AAEL002655	595	609	+	-0.03125	5.47e-05	0.684	GATCCTTTTTTCACC
GGGCCTTCCTTAGCC	MEME-2	AAEL009448	822	836	+	-0.03125	5.47e-05	0.684	GAGCATTTTTTCGCT
GGGCCTTCCTTAGCC	MEME-2	AAEL006027	1872	1886	+	-0.03125	5.47e-05	0.684	GTGTCTTTATTCGCT
GGGCCTTCCTTAGCC	MEME-2	AAEL003066	1237	1251	-	-0.0416667	5.47e-05	0.684	TCGCCATTCTCCGCC
GGGCCTTCCTTAGCC	MEME-2	AAEL009960	164	178	+	-0.09375	5.55e-05	0.684	GGAGCTTCATTCGCC
GGGCCTTCCTTAGCC	MEME-2	AAEL022553	1726	1740	-	-0.09375	5.55e-05	0.684	GGATCTTCCTTCGAC
GGGCCTTCCTTAGCC	MEME-2	AAEL004031	202	216	+	-0.177083	5.64e-05	0.684	GTTCCCTATTTCGCC
GGGCCTTCCTTAGCC	MEME-2	AAEL004703	1071	1085	-	-0.177083	5.64e-05	0.684	AAGCCATACTTCACC
GGGCCTTCCTTAGCC	MEME-2	Ir41n	1304	1318	+	-0.177083	5.64e-05	0.684	TCTCCTTCCTTTGCG
GGGCCTTCCTTAGCC	MEME-2	AAEL020082	100	114	-	-0.375	5.9e-05	0.704	GGTAAATCCTTTGCC
GGGCCTTCCTTAGCC	MEME-2	AAEL003298	311	325	-	-0.375	5.9e-05	0.704	TGTCCTTCCGTTTCC
GGGCCTTCCTTAGCC	MEME-2	AAEL022058	281	295	-	-0.458333	5.99e-05	0.709	CGGCCTTACTTTGTT
GGGCCTTCCTTAGCC	MEME-2	AAEL010650	353	367	+	-0.46875	6.07e-05	0.713	GTGACTTCCTTAGAA
GGGCCTTCCTTAGCC	MEME-2	AAEL025613	1684	1698	+	-0.510417	6.12e-05	0.713	AGGCATTTCTGAGCC
GGGCCTTCCTTAGCC	MEME-2	Ir8a	618	632	-	-0.520833	6.2e-05	0.717	GTGCGATGCGTAGCT
GGGCCTTCCTTAGCC	MEME-2	AAEL020266	195	209	-	-0.572917	6.31e-05	0.725	GTGTTTTCATTAGCC
GGGCCTTCCTTAGCC	MEME-2	AAEL006058	554	568	+	-0.614583	6.38e-05	0.726	GGGCTTTTCGTAGGC
GGGCCTTCCTTAGCC	MEME-2	AAEL004798	469	483	+	-0.75	6.47e-05	0.731	GTGCCGTGCTTGGCA
GGGCCTTCCTTAGCC	MEME-2	AAEL019946	558	572	-	-0.854167	6.67e-05	0.742	GGTTCATTCTCCGCC
GGGCCTTCCTTAGCC	MEME-2	AAEL027275	1400	1414	-	-0.854167	6.67e-05	0.742	CTGCCTAGCTTGGCC
GGGCCTTCCTTAGCC	MEME-2	AAEL027492	160	174	+	-0.875	6.72e-05	0.742	GAGCCTTCCCACCCC
GGGCCTTCCTTAGCC	MEME-2	AAEL004003	1056	1070	+	-0.885417	6.77e-05	0.742	TTGCCGTTCTTTTCC
GGGCCTTCCTTAGCC	MEME-2	AAEL026354	849	863	-	-0.989583	6.96e-05	0.757	GTGCCTTTGCTTGCT
GGGCCTTCCTTAGCC	MEME-2	AAEL027940	1633	1647	-	-1	7.06e-05	0.757	GATCCTTGCTTTATC
GGGCCTTCCTTAGCC	MEME-2	AAEL008252	143	157	-	-1.17708	7.29e-05	0.757	TATCCATATTTTGCC
GGGCCTTCCTTAGCC	MEME-2	AAEL012832	806	820	+	-1.1875	7.3e-05	0.757	AGGCCATCCTCAGCA
GGGCCTTCCTTAGCC	MEME-2	AAEL020300	1595	1609	+	-1.19792	7.32e-05	0.757	CTGCCTGGCATAGCC
GGGCCTTCCTTAGCC	MEME-2	AAEL022371	139	153	+	-1.22917	7.45e-05	0.757	TAGCCATTCATAACC
GGGCCTTCCTTAGCC	MEME-2	AAEL006816	454	468	-	-1.22917	7.45e-05	0.757	GGGGATTTCTTAGCA
GGGCCTTCCTTAGCC	MEME-2	AAEL022676	79	93	+	-1.23958	7.59e-05	0.757	TAGCTTAGCTTAGCT
GGGCCTTCCTTAGCC	MEME-2	Or87	1316	1330	-	-1.23958	7.59e-05	0.757	TAGCTTGGCTTAGCT
GGGCCTTCCTTAGCC	MEME-2	AAEL025383	1911	1925	-	-1.23958	7.59e-05	0.757	GTTCCTTGATGAGCT
GGGCCTTCCTTAGCC	MEME-2	AAEL007393	256	270	+	-1.29167	7.63e-05	0.757	GGTCCTCCCTAAGCA
GGGCCTTCCTTAGCC	MEME-2	AAEL027166	1838	1852	-	-1.42708	7.83e-05	0.757	CTTCCTTCCTTCTCT
GGGCCTTCCTTAGCC	MEME-2	AAEL024256	627	641	+	-1.46875	7.85e-05	0.757	TGGCTCTTCTTCGCT
GGGCCTTCCTTAGCC	MEME-2	Or69	115	129	-	-1.47917	7.91e-05	0.757	TGTCCTTGCTTCGAG
GGGCCTTCCTTAGCC	MEME-2	Gr5	1800	1814	+	-1.48958	7.96e-05	0.757	CTGCCTGCCTTCCCC
GGGCCTTCCTTAGCC	MEME-2	AAEL021333	1962	1976	-	-1.53125	8.06e-05	0.757	GTTCCTTCCTTCCTT
GGGCCTTCCTTAGCC	MEME-2	AAEL022553	1564	1578	-	-1.54167	8.08e-05	0.757	TCGCCATCCTCCGCT
GGGCCTTCCTTAGCC	MEME-2	AAEL013623	1021	1035	-	-1.57292	8.13e-05	0.757	GGTTCATTCTTCTCC
GGGCCTTCCTTAGCC	MEME-2	AAEL000842	1069	1083	-	-1.57292	8.13e-05	0.757	GGTTCATTCTTCTCC
GGGCCTTCCTTAGCC	MEME-2	AAEL024682	1340	1354	-	-1.57292	8.13e-05	0.757	ATGTCTTGCTTGGCC
GGGCCTTCCTTAGCC	MEME-2	AAEL011756	607	621	+	-1.58333	8.18e-05	0.757	TGTTCTTGCTTCCCC
GGGCCTTCCTTAGCC	MEME-2	AAEL026649	1838	1852	-	-1.60417	8.28e-05	0.757	TTGACTTTCTTGGCT
GGGCCTTCCTTAGCC	MEME-2	AAEL002267	927	941	-	-1.66667	8.34e-05	0.757	AGAGCTTCCTTTGCC
GGGCCTTCCTTAGCC	MEME-2	AAEL016992	1588	1602	+	-1.66667	8.34e-05	0.757	TAGCCAACCTTGGCT
GGGCCTTCCTTAGCC	MEME-2	AAEL002378	1683	1697	-	-1.67708	8.34e-05	0.757	GTGACTTGCTTGGTC
GGGCCTTCCTTAGCC	MEME-2	Ir75c	335	349	+	-1.70833	8.43e-05	0.757	GATCATTTCTTTGGC
GGGCCTTCCTTAGCC	MEME-2	AAEL010390	890	904	-	-1.70833	8.43e-05	0.757	TTTCCATCATTTGCT
GGGCCTTCCTTAGCC	MEME-2	AAEL010390	1076	1090	+	-1.70833	8.43e-05	0.757	TTTCCATCATTTGCT
GGGCCTTCCTTAGCC	MEME-2	AAEL004798	1608	1622	+	-1.70833	8.43e-05	0.757	TTGCATTTCTTTCCC
GGGCCTTCCTTAGCC	MEME-2	AAEL015335	1079	1093	+	-1.72917	8.45e-05	0.757	GCTCCTTGCTATGCT
GGGCCTTCCTTAGCC	MEME-2	Ir41a	1428	1442	-	-1.77083	8.55e-05	0.761	TTGCGAACCTTTGCC
GGGCCTTCCTTAGCC	MEME-2	Or15	652	666	+	-1.85417	8.77e-05	0.764	GTTCCCTATTTTGCC
GGGCCTTCCTTAGCC	MEME-2	AAEL023398	992	1006	-	-1.85417	8.77e-05	0.764	GACCCATACTTTGAC
GGGCCTTCCTTAGCC	MEME-2	AAEL020000	956	970	-	-1.90625	8.84e-05	0.764	AGACCTACCTTAGCT
GGGCCTTCCTTAGCC	MEME-2	AAEL000340	1003	1017	+	-1.90625	8.84e-05	0.764	GACCCTTTCAGAGCC
GGGCCTTCCTTAGCC	MEME-2	AAEL004798	1143	1157	+	-1.90625	8.84e-05	0.764	GAGACGTTCTGAGCC
GGGCCTTCCTTAGCC	MEME-2	AAEL005893	991	1005	+	-1.91667	8.93e-05	0.767	AAGCCTTGCATAGGC
GGGCCTTCCTTAGCC	MEME-2	AAEL011510	104	118	+	-1.94792	9.12e-05	0.774	TTGCCTTTCCTATCT
GGGCCTTCCTTAGCC	MEME-2	AAEL011407	1337	1351	+	-1.94792	9.12e-05	0.774	GAGAAATTCTTAGCT
GGGCCTTCCTTAGCC	MEME-2	AAEL026812	520	534	-	-1.95833	9.28e-05	0.779	TTGCCTCACTTTCCC
GGGCCTTCCTTAGCC	MEME-2	Ir75h	1005	1019	+	-1.95833	9.28e-05	0.779	TTGCCTAAGTTTGCC
GGGCCTTCCTTAGCC	MEME-2	AAEL021194	1837	1851	-	-2.09375	9.56e-05	0.786	GTTCCATACGTAGCA
GGGCCTTCCTTAGCC	MEME-2	AAEL026548	516	530	+	-2.10417	9.58e-05	0.786	AAGCCTTCCTTCACG
GGGCCTTCCTTAGCC	MEME-2	AAEL021253	1566	1580	-	-2.10417	9.58e-05	0.786	GAAGCTTCCTTCGCA
GGGCCTTCCTTAGCC	MEME-2	AAEL026917	740	754	-	-2.11458	9.69e-05	0.786	GGGACTTCAGTAGCT
GGGCCTTCCTTAGCC	MEME-2	Or16	822	836	-	-2.15625	9.73e-05	0.786	CCGCCTTTCTTCGAC
GGGCCTTCCTTAGCC	MEME-2	AAEL010780	1826	1840	+	-2.1875	9.74e-05	0.786	TATCCATTCTGCGCT
GGGCCTTCCTTAGCC	MEME-2	AAEL008336	1855	1869	-	-2.1875	9.74e-05	0.786	TGTCCTTTCTTCCCG
GGGCCTTCCTTAGCC	MEME-2	AAEL026177	1524	1538	+	-2.20833	9.91e-05	0.791	GTGCTTTCTTTCGCG
GGGCCTTCCTTAGCC	MEME-2	Ir75d	1639	1653	-	-2.20833	9.91e-05	0.791	GTCACTTCCTTCACC
# FIMO (Find Individual Motif Occurrences): Version 5.5.7 compiled on Aug 29 2024 at 17:50:14
# The format of this file is described at https://meme-suite.org/meme/doc/fimo-output-format.html#tsv_results.
# fimo --verbosity 1 --oc fimo_out_6 --bgfile ./background --motif GGGCCTTCCTTAGCC meme_out/meme.xml Orco_DN_upstream.fasta
